# GLOBAL HOST RESPONSES TO THE MICROBIOTA AT SINGLE CELL RESOLUTION IN GNOTOBIOTIC ZEBRAFISH

**DOI:** 10.1101/2022.03.28.486083

**Authors:** Michelle S. Massaquoi, Garth Kong, Daisy Chilin, Mary K. Hamilton, Ellie Melancon, Judith S. Eisen, Karen Guillemin

**Affiliations:** Institute of Molecular Biology, University of Oregon, 1318 Franklin Blvd, Eugene, OR 97403, USA; Institute of Neuroscience, University of Oregon, 1254 University of Oregon, Eugene, OR 97403; Humans and the Microbiome Program, CIFAR, Toronto, ON M5G 1M1, Canada

**Keywords:** microbiota, zebrafish, development, transcriptomics, gnotobiology

## Abstract

Resident microbes are a feature of vertebrate animals that influence diverse aspects of their biology from tissue development to metabolism. Here we describe transcriptional responses to the microbiota across all the cells of a model developing vertebrate, the larval zebrafish. By performing single cell transcriptomic analysis of whole germ free and conventionalized larvae, we show that the impacts of the microbiota are sensed by all major organ systems but that responses are highly specific to different cell types. The presence of microbiota stimulates the expansion of progenitor-like cells in epithelial tissues and increases proliferation gene expression in progenitor-like cell populations of the immune and nervous systems. Across many cell types, including enterocytes, immune cells, and neurons, the microbiota upregulates expression of genes involved in microbial responses, cell type-specific activities, and cell type-specific deployment of ATP metabolism genes. These combined transcriptional patterns demonstrate how the microbiota simultaneously modulate cellular immune and metabolic programs. The impacts of the microbiota on tissue development are illustrated by the exocrine pancreas, which in the absence of the microbiota is smaller and composed of uniformly differentiated acinar cells. The presence of the microbiota results in exocrine pancreas enlargement and heterogeneous cellular expression of digestive enzyme and secretion genes, demonstrating how the microbiota promotes plasticity in tissue development and function. This single cell transcriptional dataset demonstrates the impacts of the microbiota on vertebrate development across the body and provides a foundation for dissecting cell type specific responses to microbial consortia members or molecules.

**Summary:** Animal development proceeds in the presence of intimate microbial associations, but the extent to which different host cells across the body respond to resident microbes remains to be fully explored. Using the vertebrate model organism, the larval zebrafish, we assessed transcriptional responses to the microbiota across the entire body at single cell resolution. We find that cell types across the body, not limited to tissues at host-microbe interfaces, respond to the microbiota. Responses are cell-type specific, but across many tissues the microbiota enhances cell proliferation, increases metabolism, and stimulates a diversity of cellular activities, revealing roles for the microbiota in promoting developmental plasticity. This work provides a resource for exploring transcriptional responses to the microbiota across all cell types of the vertebrate body and generating new hypotheses about the interactions between vertebrate hosts and their microbiota.
