## Supplemental Table 2 for "GLOBAL HOST RESPONSES TO THE MICROBIOTA AT SINGLE CELL RESOLUTION IN GNOTOBIOTIC ZEBRAFISH"

### Sheet: EnrichedGeneExpression
Supplementary Table 2. Comparison of enriched gene expression between single cell RNAseq clusters of the digestive system with Rawls et al., 2004 digestive system microarray data and Willms et al., 2002 digestive system single cell RNAseq data
	SC-single cell RNAseq
	MA-microarray (Rawls et al., 2004)
	enriched within CVZ cells
	enriched within GF cells
	*log2 ratio shows an increase in gene expression in the presence of the microbiota by a positive number, while an increase of gene expression in the absence of the microbiota is shown with a negative number
	*log2 ratio associated with Willms et al., 2022 shows an enrichment of gene expression in the presence of the microbiota by a negative number, while and increase of gene expression in the absence of the microbiota is shown by a positive number
Data Type	Gene or Rawls et al., 2004 Accession	Gene Symbol	Gene description	log2 ratio CV	log2 ratio CVZ	p-value	Cluster ID	Cell Type(s)		Cell Type(s) and (log2 ratio) reported in Willms et al., 2022 Single Cell RNAseq 6dpf dissected gnotobiotic digestive systems	Gene Symbol	Willms et al., 2022 reported Rawls et al., 2004 Accession
MA	AW175388	ACP2	lysosomal acid phosphatase 2	-1.7525	-1.9375		-	Dissected Guts		None	acp2	AW175388
SC	ENSDARG00000076486	acp1	acid phosphatase 1	-	0.312963	0.010085	72	Neutrophils		-	-	-
MA	AI883512	ANXA2	annexin A2	1.5375	1.1275		-	Dissected Guts		Goblet-like (-0.13)	anxa2a	AI883512
SC	ENSDARG00000026726	anxa1a	annexin A1a	-	-0.36712	0.0155498	32	Exocrine Pancreas		-	-	-
SC	ENSDARG00000026726	anxa1a	annexin A1a	-	-0.374628	0.0111545	33	Enteric Neurons		-	-	-
SC	ENSDARG00000026726	anxa1a	annexin A1a	-	-0.390829	0.0423891	36	Macrophages		-	-	-
SC	ENSDARG00000026726	anxa1a	annexin A1a	-	-0.840198	0.00990139	61	Oligodendrocytes/Enteroendocrine Cells		-	-	-
SC	ENSDARG00000003216	anxa2a	annexin A2a	-	-0.3338	0.000391741	5	Red Blood Cells		-	-	-
SC	ENSDARG00000036456	anxa4	annexin A4	-	0.485461	0.00588	11	Enterocytes		-	-	-
SC	ENSDARG00000036456	anxa4	annexin A4	-	0.317085	0.00663795	28	Liver		-	-	-
SC	ENSDARG00000036456	anxa4	annexin A4	-	0.367686	0.0476893	72	Neutrophils		-	-	-
MA	BI889458	AP1S1	adaptor-related protein complex 1, sigma 1 subunit	1.7025	1.765		-	Dissected Guts		Best4/Otop2 (-0.12), Epidermis 3 (-0.17), Progenitor 2 (-0.16), Goblet 1 (-0.07), LRE1 (-0.22)	ap1s1	BI889458
SC	ENSDARG00000002790	ap2m1a	adaptor related protein complex 2 subunit mu 1a	-	0.495162	0.0106102	32	Exocrine Pancreas		-	-	-
SC	ENSDARG00000026967	ap2s1	adaptor related protein complex 2 subunit sigma 1	-	0.381101	0.010289	36	Macrophages		-	-	-
MA	AI722334	Apob	apolipoprotein B	1.2625	1.0575		-	Dissected Guts		EC2 (0.04), LRE1 (0.73)	apoba	AI722334
SC	ENSDARG00000101324	apoa1b	apolipoprotein A-Ib	-	-0.623995	8.14546e-19	5	Red Blood Cells		-	-	-
SC	ENSDARG00000101324	apoa1b	apolipoprotein A-Ib	-	-0.337869	5.35e-08	11	Enterocytes		-	-	-
SC	ENSDARG00000101324	apoa1b	apolipoprotein A-Ib	-	-0.304669	1.62109e-06	29	Endothelia		-	-	-
SC	ENSDARG00000101324	apoa1b	apolipoprotein A-Ib	-	-0.576273	3.68755e-07	33	Enteric Neurons		-	-	-
SC	ENSDARG00000101324	apoa1b	apolipoprotein A-Ib	-	-0.304669	1.62109e-06	36	Macrophages		-	-	-
SC	ENSDARG00000101324	apoa1b	apolipoprotein A-Ib	-	-0.689107	0.000676763	48	Secretory Cells (skin/gill)		-	-	-
SC	ENSDARG00000101324	apoa1b	apolipoprotein A-Ib	-	-0.528951	0.00026843	61	Oligodendrocytes/Enteroendocrine Cells		-	-	-
SC	ENSDARG00000101324	apoa1b	apolipoprotein A-Ib	-	-0.55908	0.0313764	64	Enterocytes		-	-	-
SC	ENSDARG00000101324	apoa1b	apolipoprotein A-Ib	-	-1.57622	0.0170486	72	Neutrophils		-	-	-
SC	ENSDARG00000015866	apoa2	apolipoprotein A-II	-	-0.598378	5.55797e-19	5	Red Blood Cells		-	-	-
SC	ENSDARG00000015866	apoa2	apolipoprotein A-II	-	-0.333937	1.64e-07	11	Enterocytes		-	-	-
SC	ENSDARG00000015866	apoa2	apolipoprotein A-II	-	-0.545677	1.07718e-06	33	Enteric Neurons		-	-	-
SC	ENSDARG00000015866	apoa2	apolipoprotein A-II	-	-0.380563	0.0364471	48	Secretory Cells (skin/gill)		-	-	-
SC	ENSDARG00000015866	apoa2	apolipoprotein A-II	-	-0.622286	0.00077697	61	Oligodendrocytes/Enteroendocrine Cells		-	-	-
SC	ENSDARG00000015866	apoa2	apolipoprotein A-II	-	-0.631315	0.0100951	64	Enterocytes		-	-	-
SC	ENSDARG00000015866	apoa2	apolipoprotein A-II	-	-0.95893	0.0149862	72	Neutrophils		-	-	-
SC	ENSDARG00000040298	apoa4b.1	apolipoprotein A-IV b, tandem duplicate 1	-	0.504715	7.74e-17	11	Enterocytes		-	-	-
SC	ENSDARG00000094929	apoa4b.2	apolipoprotein A-IV b, tandem duplicate 2	-	0.850588	3.88e-09	11	Enterocytes		-	-	-
SC	ENSDARG00000020866	apoa4b.2	apolipoprotein A-IV b, tandem duplicate 2	-	0.439407	6.56e-06	11	Enterocytes		-	-	-
SC	ENSDARG00000092170	apoc1	apolipoprotein C-I	-	-0.395378	0.000490469	5	Red Blood Cells		-	-	-
SC	ENSDARG00000092170	apoc1	apolipoprotein C-I	-	-0.303745	9.28e-05	28	Liver		-	-	-
SC	ENSDARG00000092170	apoc1	apolipoprotein C-I	-	-0.3681	0.0440027	32	Exocrine Pancreas		-	-	-
SC	ENSDARG00000092170	apoc1	apolipoprotein C-I	-	-0.767618	0.00859775	72	Neutrophils		-	-	-
SC	ENSDARG00000092155	apoc2	apolipoprotein C-II	-	0.38024	2.94e-08	11	Enterocytes		-	-	-
SC	ENSDARG00000060350	apoda.2	apolipoprotein Da, duplicate 2	-	-0.419025	6.19e-09	32	Exocrine Pancreas		-	-	-
SC	ENSDARG00000040295	apoeb	apolipoprotein Eb	-	-0.278167	0.0186669	33	Enteric Neurons		-	-	-
SC	ENSDARG00000076838	apom	apolipoprotein M	-	-0.27401	0.00012365	28	Liver		-	-	-
SC	ENSDARG00000076838	apom	apolipoprotein M	-	-0.738977	0.0292442	72	Neutrophils		-	-	-
SC	ENSDARG00000008383	arpc1a	actin related protein 2/3 complex, subunit 1A	-	-0.252198	0.0412676	64	Enterocytes		-	-	-
SC	ENSDARG00000075989	arpc2	actin related protein 2/3 complex, subunit 2	-	0.331782	0.0457748	32	Exocrine Pancreas		-	-	-
MA	AF047414	C3	complement component 3	3.24	1.61		-	Dissected Guts		None	c3a.2	AF047414
SC	ENSDARG00000052207	c3a.3	complement component c3a, duplicate 3	-	0.293605	1.81971e-05	40	Liver		-	-	-
MA	BI672168	C4	complement component 4	3.9775	1.67		-	Dissected Guts		Hepatocyte 1 (0.20), Hepatocyte 2 (0.16)	c4b	BI672168
SC	ENSDARG00000038424	c4b	complement 4B (Chido blood group)	-	0.470317	2.05624e-08	40	Liver		-	-	-
MA	BG985449	Calrg	calreticulin	1.975	1.875		-	Dissected Guts		Vascular smooth muscle (-0.11), Epidermis 3 (-0.21), Goblet 1 (-0.32), EC2 (0.04), EC4 (-0.09), EC5 (-0.18), Hepatocyte 1 (-0.15), Hepatocyte 2 (-0.03), Hepatocyte 3 (-0.11)	calr3a	AF195882
SC	ENSDARG00000076290	calr	calreticulin	-	0.287953	0.00568	11	Enterocytes		-	-	-
SC	ENSDARG00000076290	calr	calreticulin	-	0.459336	0.0160421	32	Exocrine Pancreas		-	-	-
SC	ENSDARG00000076290	calr	calreticulin	-	0.425832	0.00240847	33	Enteric Neurons		-	-	-
SC	ENSDARG00000103979	calr3a	calreticulin 3a	-	0.416696	0.0420378	48	Secretory Cells (skin/gill)		-	-	-
MA	BI886353	CBX1	chromobox homolog 1 (Drosophila HP1 beta)	1.4125	1.105		-	Dissected Guts		Hepatocyte 1 (0.06)	cbx1a	BI886353
SC	ENSDARG00000004189	cbx1a	chromobox homolog 1a (HP1 beta homolog Drosophila)	-	0.321998	0.00779255	32	Exocrine Pancreas		-	-	-
SC	ENSDARG00000054442	cbx1b	chromobox homolog 1b (HP1 beta homolog Drosophila)	-	0.330485	0.0141586	32	Exocrine Pancreas		-	-	-
SC	ENSDARG00000038025	cbx7a	chromobox homolog 7a	-	0.409137	0.00019479	28	Liver		-	-	-
SC	ENSDARG00000038025	cbx7a	chromobox homolog 7a	-	0.57671	0.00312353	32	Exocrine Pancreas		-	-	-
MA	AI478007	CORO1C	coronin, actin binding protein, 1C	1.21	1.62		-	Dissected Guts
SC	ENSDARG00000054610	coro1a	coronin, actin binding protein, 1A	-	0.343636	0.0177034	72	Neutrophils		-	-	-
MA	AI477651	Cyp27a1	cytochrome P450, family 27, subfamily A, polypeptide 1	-1.7025	-1.175		-	Dissected Guts		None	cyp27a1.4	AI477651
MA	AF283813	CYP2C19	cytochrome P450, family 2, subfamily C, polypeptide 18	-1.7575	-1.045		-	Dissected Guts		-	-	-
SC	ENSDARG00000022650	cyp2ad3	cytochrome P450, family 2, subfamily AD, polypeptide 3	-	0.266456	0.00373646	28	Liver		-	-	-
SC	ENSDARG00000022650	cyp2ad3	cytochrome P450, family 2, subfamily AD, polypeptide 3	-	0.266456	0.00373646	28	Liver		-	-	-
SC	ENSDARG00000103295	cyp3a65	cytochrome P450, family 3, subfamily A, polypeptide 65	-	-0.640574	0.000526761	64	Enterocytes		-	-	-
SC	ENSDARG00000004964	cyp4t8	cytochrome P450, family 4, subfamily T, polypeptide 8	-	-0.339403	0.00047776	28	Liver		-	-	-
SC	ENSDARG00000004964	cyp4t8	cytochrome P450, family 4, subfamily T, polypeptide 8	-	-0.339403	0.00047776	28	Liver		-	-	-
SC	ENSDARG00000062132	cyp4v8	cytochrome P450, family 4, subfamily V, polypeptide 8	-	-0.299731	1.31692e-05	40	Liver		-	-	-
MA	AW154620	DDX21	DEAD (Asp-Glu-Ala-Asp) box polypeptide 21	-1.35	-2.045		-	Dissected Guts		EC2 (0.10), EC4 (0.13), LRE2 (0.65), Best4/Otop2 (0.25), Acinar 1 (-0.48), Vascular Smooth Muscle (-0.32), Epidermis 2 (-0.42), Goblet 1 (0.19)	ddx21	AW154620
SC	ENSDARG00000010873	DDX17	DEAD-box helicase 17	-	0.549433	0.000505801	32	Exocrine Pancreas		-	-	-
SC	ENSDARG00000063626	ddx21	DEAD (Asp-Glu-Ala-Asp) box helicase 21	-	0.456449	0.0176297	32	Exocrine Pancreas		-	-	-
SC	ENSDARG00000063626	ddx21	DEAD (Asp-Glu-Ala-Asp) box helicase 21	-	-0.52621	0.0403	72	Neutrophils		-	-	-
SC	ENSDARG00000091831	ddx27	DEAD (Asp-Glu-Ala-Asp) box polypeptide 27	-	0.260424	0.0269463	32	Exocrine Pancreas		-	-	-
SC	ENSDARG00000015111	ddx39ab	DEAD (Asp-Glu-Ala-Asp) box polypeptide 39Ab	-	0.333143	0.027884	48	Secretory Cells (skin/gill)		-	-	-
MA	AW019725	Dlc2	dynein light chain 2	1.1775	1.7025		-	Dissected Guts		Acinar 3 (-0.03), Vascular smooth muscle (-0.15), Endocrine 4 (-0.88), Goblet 1 (-0.22), EC2 (0.05), LRE2 (-0.94), Mesen 1 (0.28), Mesen2 (-0.16)	dynll1	AW019725
SC	ENSDARG00000005172	dynll2b	dynein, light chain, LC8-type 2b	-	0.278428	0.00428691	28	Liver		-	-	-
MA	AW344134	DNAJB11	DnaJ (Hsp40) homolog, subfamily B, member 11	1.89	1.615		-	Dissected Guts		Acinar 3 (-0.04), Tuft-like (-0.38), Best4/Otop2 (-0.06)	dnajb11	AW344134
SC	ENSDARG00000104066	dnaja2a	DnaJ heat shock protein family (Hsp40) member A2a	-	0.251795	0.0142387	33	Enteric Neurons		-	-	-
SC	ENSDARG00000010745	dnaja2b	DnaJ heat shock protein family (Hsp40) member A2b	-	0.448563	0.00226428	32	Exocrine Pancreas		-	-	-
SC	ENSDARG00000039363	dnajb12a	DnaJ heat shock protein family (Hsp40) member B12a	-	-0.562443	0.00738242	61	Oligodendrocytes/Enteroendocrine Cells		-	-	-
SC	ENSDARG00000042948	dnajc5aa	DnaJ (Hsp40) homolog, subfamily C, member 5aa	-	0.32213	0.00217902	28	Liver		-	-	-
SC	ENSDARG00000042948	dnajc5aa	DnaJ (Hsp40) homolog, subfamily C, member 5aa	-	0.504229	0.0082932	32	Exocrine Pancreas		-	-	-
SC	ENSDARG00000042948	dnajc5aa	DnaJ (Hsp40) homolog, subfamily C, member 5aa	-	0.363422	0.00362701	61	Oligodendrocytes/Enteroendocrine Cells		-	-	-
SC	ENSDARG00000058148	dnajc7	DnaJ (Hsp40) homolog, subfamily C, member 7	-	0.270827	0.0267359	33	Enteric Neurons		-	-	-
SC	ENSDARG00000059373	dnajc8	DnaJ (Hsp40) homolog, subfamily C, member 8	-	0.289352	0.00851162	33	Enteric Neurons		-	-	-
MA	AI793889	IF2	translation initiation factor IF2	1.29	1.0225		-	Dissected Guts		Vascular Endothelial (-0.22), Progenitor 2 (-0.21), Goblet 1 (0.11)	eif5b	AI793889
SC	ENSDARG00000012688	eif1b	eukaryotic translation initiation factor 1B	-	0.292906	0.00525689	28	Liver		-	-	-
SC	ENSDARG00000003032	eif4a1b	eukaryotic translation initiation factor 4A1B	-	0.371074	0.00636574	28	Liver		-	-	-
SC	ENSDARG00000010194	eif4bb	eukaryotic translation initiation factor 4Bb	-	0.402184	0.0044085	28	Liver		-	-	-
MA	AW232570	Gpx2	glutathione peroxidase 2 (gastrointestinal)	1.3375	1.5475		-	Dissected Guts		Hepatocyte 1 (0.08), Hepatocyte 2 (0.02), Acinar 1 (-0.47), Progenitor 0 (-0.41), Progenitor 2 (-0.24), Endocrine 4 (-0.36), Endocrine 5 (-0.82), Goblet 1 (-0.48), Goblet-like (-0.72), EC1 (-1.03), EC2 (-0.68), EC3 (-0.85), EC4 (-0.78), EC5 (-0.67)	gpx1b	AW232570
SC	ENSDARG00000018146	gpx1a	glutathione peroxidase 1a	-	0.331468	0.0105332	36	Macrophages		-	-	-
SC	ENSDARG00000018146	gpx1a	glutathione peroxidase 1a	-	0.252804	2.70289e-06	40	Liver		-	-	-
SC	ENSDARG00000018146	gpx1a	glutathione peroxidase 1a	-	0.512582	0.0283176	48	Secretory Cells (skin/gill)		-	-	-
SC	ENSDARG00000006207	gpx1b	glutathione peroxidase 1b	-	0.491735	1.88e-05	11	Enterocytes		-	-	-
SC	ENSDARG00000006207	gpx1b	glutathione peroxidase 1b	-	0.416356	0.0236474	48	Secretory Cells (skin/gill)		-	-	-
SC	ENSDARG00000068478	gpx4a	glutathione peroxidase 4a	-	-0.414159	0.0180516	48	Secretory Cells (skin/gill)		-	-	-
SC	ENSDARG00000068478	gpx4a	glutathione peroxidase 4a	-	-0.556237	0.00911509	61	Oligodendrocytes/Enteroendocrine Cells		-	-	-
MA	BI704288	HMGA1	high mobility group AT-hook 1	1.1375	1.68		-	Dissected Guts		Mesen 1 (0.39), Mesen 2 (-0.09), Hepatocyte 2 (0.04), Acinar 3 (-0.03), Epidermis 2 (0.50), EC2 (0.08), EC3 (0.03)	hmga1a	BI704288
SC	ENSDARG00000028335	hmga1a	high mobility group box 1a	-	0.288306	0.0387397	61	Oligodendrocytes/Enteroendocrine Cells		-	-	-
SC	ENSDARG00000099175	hmgb1a	high mobility group box 1a	-	0.369603	0.00510522	28	Liver		-	-	-
SC	ENSDARG00000099175	hmgb1a	high mobility group box 1a	-	0.489767	0.0023025	32	Exocrine Pancreas		-	-	-
SC	ENSDARG00000030479	hmgb1b	high mobility group box 1b	-	0.343243	0.0106	11	Enterocytes		-	-	-
SC	ENSDARG00000030479	hmgb1b	high mobility group box 1b	-	0.65003	3.4e-06	28	Liver		-	-	-
SC	ENSDARG00000030479	hmgb1b	high mobility group box 1b	-	0.506143	0.000819353	32	Exocrine Pancreas		-	-	-
SC	ENSDARG00000030479	hmgb1b	high mobility group box 1b	-	0.361429	0.000790579	61	Oligodendrocytes/Enteroendocrine Cells		-	-	-
SC	ENSDARG00000056725	hmgb3a	high mobility group box 3a	-	0.61968	4.44885e-05	32	Exocrine Pancreas		-	-	-
MA	AA605677	HMGN2	high mobility group nucleosomal binding domain 2	1.375	1.9175		-	Dissected Guts		Mesen 2 (-0.14), Neuronal (-0.60), Vascular smooth muscle (-0.19), Leukocyte 2 (-0.25), Epidermis 2 (0.44), Endocrine 2 (-0.31), Goblet 1 (-0.15)	hmgn2	AA605677
SC	ENSDARG00000099572	hmgn2	high mobility group nucleosomal binding domain 2	-	0.454895	7.62538e-05	32	Exocrine Pancreas		-	-	-
SC	ENSDARG00000087636	hmgn6	high mobility group nucleosome binding domain 6	-	0.568532	0.000855693	32	Exocrine Pancreas		-	-	-
SC	ENSDARG00000062326	hmgn7	high mobility group nucleosomal binding domain 7	-	0.289272	0.00283641	28	Liver		-	-	-
SC	ENSDARG00000062326	hmgn7	high mobility group nucleosomal binding domain 7	-	0.368433	0.0182382	32	Exocrine Pancreas		-	-	-
MA	BG985703	HSPD1h	heat shock 60-kDa protein 1 (chaperonin)	1.2175	1.385		-	Dissected Guts		Progenitor 1 (-0.43), EC4 (-0.10), Hepatocyte 1 (0.27), Hepatocyte 2 (0.30), Acinar 3 (-0.08)	hspd1	BG985703
MA	BI896507	HSPD1h	heat shock 60-kDa protein 1 (chaperonin)	1.8075	1.53		-	Dissected Guts
SC	ENSDARG00000029688	hsp70.1	heat shock cognate 70-kd protein, tandem duplicate 1	-	0.330037	0.0386	11	Enterocytes		-	-	-
SC	ENSDARG00000092362	hsp70.2	heat shock cognate 70-kd protein, tandem duplicate 2	-	0.422319	0.0175	11	Enterocytes		-	-	-
SC	ENSDARG00000092362	hsp70.2	heat shock cognate 70-kd protein, tandem duplicate 2	-	0.363165	0.0298211	28	Liver		-	-	-
SC	ENSDARG00000092362	hsp70.2	heat shock cognate 70-kd protein, tandem duplicate 2	-	0.363165	0.0298211	28	Liver		-	-	-
SC	ENSDARG00000092362	hsp70.2	heat shock cognate 70-kd protein, tandem duplicate 2	-	0.263043	0.0307108	36	Macrophages		-	-	-
SC	ENSDARG00000092362	hsp70.2	heat shock cognate 70-kd protein, tandem duplicate 2	-	0.298803	8.79546e-07	40	Liver		-	-	-
SC	ENSDARG00000021924	hsp70.3	heat shock cognate 70-kd protein, tandem duplicate 3	-	0.309827	0.0172525	29	Endothelia		-	-	-
SC	ENSDARG00000021924	hsp70.3	heat shock cognate 70-kd protein, tandem duplicate 3	-	0.297822	0.0183111	36	Macrophages		-	-	-
SC	ENSDARG00000055723	hsp70l	heat shock cognate 70-kd protein, like	-	0.511833	0.0135243	32	Exocrine Pancreas		-	-	-
SC	ENSDARG00000055723	hsp70l	heat shock cognate 70-kd protein, like	-	0.337398	0.00837237	33	Enteric Neurons		-	-	-
SC	ENSDARG00000024746	hsp90aa1.2	heat shock protein 90, alpha (cytosolic), class A member 1, tandem duplicate 2	-	0.40824	0.0175471	28	Liver		-	-	-
SC	ENSDARG00000024746	hsp90aa1.2	heat shock protein 90, alpha (cytosolic), class A member 1, tandem duplicate 2	-	0.40824	0.0175471	28	Liver		-	-	-
SC	ENSDARG00000029150	hsp90ab1	heat shock protein 90, alpha (cytosolic), class B member 1	-	0.626528	2.24181e-11	32	Exocrine Pancreas		-	-	-
SC	ENSDARG00000029150	hsp90ab1	heat shock protein 90, alpha (cytosolic), class B member 1	-	-0.296637	0.0186891	72	Neutrophils		-	-	-
SC	ENSDARG00000003570	hsp90b1	heat shock protein 90, beta (grp94), member 1	-	0.322621	0.000288	11	Enterocytes		Endocrine 4 (0.51), EC2 (0.04), LRE2 (-0.65), Mesen 2 (-0.09), Neuronal (-0.62), Hepatocyte 1 (-0.16), Vascular smooth muscle (-0.28)	hsp90b1	AW116284
SC	ENSDARG00000003570	hsp90b1	heat shock protein 90, beta (grp94), member 1	-	0.326954	0.0285498	61	Oligodendrocytes/Enteroendocrine Cells		-	-	-
SC	ENSDARG00000003570	hsp90b1	heat shock protein 90, beta (grp94), member 1	-	0.326954	0.0285498	61	Oligodendrocytes/Enteroendocrine Cells		-	-	-
SC	ENSDARG00000103846	hspa5	heat shock protein 5	-	0.326434	0.00744	11	Enterocytes		-	-	-
SC	ENSDARG00000056160	hspd1	heat shock 60 protein 1	-	-0.34015	0.0429546	28	Liver		-	-	-
SC	ENSDARG00000056160	hspd1	heat shock 60 protein 1	-	-0.432194	0.0372624	61	Oligodendrocytes/Enteroendocrine Cells		-	-	-
SC	ENSDARG00000056160	hspd1	heat shock 60 protein 1	-	-0.432194	0.0372624	61	Oligodendrocytes/Enteroendocrine Cells		-	-	-
SC	ENSDARG00000056160	hspd1	heat shock 60 protein 1	-	-0.34015	0.0429546	28	Liver		-	-	-
MA	AW018470	Ifit1	interferon-induced protein with tetratricopeptide repeats 1	2.1925	4.4875		-	Dissected Guts		None	ifit15	AW018470
SC	ENSDARG00000017489	ifi45	interferon alpha inducible protein 27.1	-	0.320477	0.000771	11	Enterocytes		-	-	-
SC	ENSDARG00000078389	ifi46	interferon alpha inducible protein 27.4	-	0.432318	1.3e-05	11	Enterocytes		-	-	-
SC	ENSDARG00000078389	ifi46	interferon alpha inducible protein 27.4	-	0.535575	0.00941927	48	Secretory Cells (skin/gill)		-	-	-
SC	ENSDARG00000078389	ifi46	interferon alpha inducible protein 27.4	-	0.494862	0.0491557	64	Enterocytes		-	-	-
MA	BI878593	KPNA2	karyopherin (importin) alpha 2	2.3725	2.5375		-	Dissected Guts		None	kpna2	BI878593
SC	ENSDARG00000052641	kpna3	karyopherin alpha 3 (importin alpha 4)	-	0.406326	0.0464548	61	Oligodendrocytes/Enteroendocrine Cells		-	-	-
MA	BM080950	LSM6	LSM6 homolog, U6 small nuclear RNA associated (S. cerevisiae)	1.495	1.645		-	Dissected Guts		Goblet 1 (-0.10), Hepatocyte 1 (0.04), Hepatocyte 2 (0.04), Acinar 3 (-0.02), Leukocyte 1 (0.20), Epidermis 1 (0.33)	lsm6	BM080950
SC	ENSDARG00000071573	lsm5	LSM5 homolog, U6 small nuclear RNA and mRNA degradation associated	-	0.29519	0.0438694	61	Oligodendrocytes/Enteroendocrine Cells		-	-	-
SC	ENSDARG00000036995	lsm6	LSM6 homolog, U6 small nuclear RNA and mRNA degradation associated	-	0.274887	0.0342434	48	Secretory Cells (skin/gill)		-	-	-
MA	AW175189	MAPRE1g	microtubule-associated protein, RP/EB family, member 1	1.365	1.4775		-	Dissected Guts		Goblet 1 (-0.12)	mapre1a	AW170837
SC	ENSDARG00000059601	map1aa	microtubule-associated protein 1Aa	-	0.694378	4.70161e-05	32	Exocrine Pancreas		-	-	-
SC	ENSDARG00000022045	map1ab	microtubule-associated protein 1Ab	-	0.485776	0.0476388	64	Enterocytes		-	-	-
SC	ENSDARG00000101127	map1lc3b	microtubule-associated protein 1 light chain 3 beta	-	0.296013	0.0449586	32	Exocrine Pancreas		-	-	-
SC	ENSDARG00000068745	map4l	microtubule associated protein 4 like	-	0.530934	0.000930728	32	Exocrine Pancreas		-	-	-
SC	ENSDARG00000042927	mapre1a	microtubule-associated protein, RP/EB family, member 1a	-	0.492359	0.00620993	72	Neutrophils		-	-	-
MA	BM154718	MAT2A	methionine adenosyltransferase II, alpha	-1.4325	-1.105		-	Dissected Guts		Epidermis 2 (-0.61)	mat2aa	BM154718
SC	ENSDARG00000012932	mat2b	methionine adenosyltransferase II, beta	-	0.299427	0.0208101	5	Red Blood Cells		-	-	-
MA	AW058902	Mcm5	MCM5 minichromosome maintenance deficient 5, cell division cycle 46 (S. cerevisiae)	1.9125	2.38		-	Dissected Guts		None	mcm5	AW058902
SC	ENSDARG00000019507	mcm5	minichromosome maintenance complex component 5	-	-0.878336	0.0137885	61	Oligodendrocytes/Enteroendocrine Cells		-	-	-
MA	BF717537	MFAP4	microfibrillar-associated protein 4	2.54	1.595		-	Dissected Guts		None	mfap4.1	BF717537
SC	ENSDARG00000088745	MFAP4 (1 of many)	microfibrillar-associated protein 4	-	0.378792	0.0369923	36	Macrophages		-	-	-
MA	BM185913	MKNK2	MAP kinase-interacting serine/threonine kinase 2	-1.16	-1.055		-	Dissected Guts		-	-	-
SC	ENSDARG00000015164	mknk2b	MAPK interacting serine/threonine kinase 2b	-	-0.331683	0.0303746	28	Liver		-	-	-
MA	BI891332	MSN	moesin	1.2	1.0125		-	Dissected Guts		Vascular Endothelial (-0.33), Vascular smooth muscle (-0.25), Leukocyte 2 (-0.24), Progenitor 3 (-0.62)	msna	BI891332
SC	ENSDARG00000058128	msna	moesin a	-	0.300696	0.0453228	64	Enterocytes		-	-	-
MA	BI879764	Nr1d2	nuclear receptor subfamily 1, group D, member 2 ; Rev-ErbA-beta	-1.44	-1.0625		-	Dissected Guts		Epidermis 2 (-0.01), Progenitor 0 (-0.49), Progenitor 2 (-0.20), EC5 (-0.08), Mesen 2 (-0.08), Vascular smooth muscle (-0.30)	nr1d2a	BI879764
SC	ENSDARG00000003820	nr1d2a	nuclear receptor subfamily 1, group D, member 2a	-	0.32927	0.0254016	61	Oligodendrocytes/Enteroendocrine Cells		-	-	-
SC	ENSDARG00000052695	nr2f1a	nuclear receptor subfamily 2, group F, member 1a	-	0.783671	2.83634e-05	32	Exocrine Pancreas		-	-	-
SC	ENSDARG00000040926	nr2f2	nuclear receptor subfamily 2, group F, member 2	-	0.34297	0.0141165	64	Enterocytes		-	-	-
SC	ENSDARG00000000796	nr4a1	nuclear receptor subfamily 4, group A, member 1	-	-0.392075	0.0143826	48	Secretory Cells (skin/gill)		-	-	-
MA	AF327373	Nr5a2	nuclear receptor subfamily 5, group A, member 2	-1.1625	-1.68		-	Dissected Guts		Best4/Otop2 (0.20), Acinar 3 (-0.06)	nr5a2	AF327373
MA	AI641022	NUCKS	nuclear ubiquitous casein kinase and cyclin-dependent kinase substrate	1.53	1.5425		-	Dissected Guts		Progenitor 2 (-0.20)	nucks1a	AI641022
SC	ENSDARG00000078473	nucks1a	nuclear casein kinase and cyclin-dependent kinase substrate 1a	-	0.317214	0.00640345	28	Liver		-	-	-
SC	ENSDARG00000078473	nucks1a	nuclear casein kinase and cyclin-dependent kinase substrate 1a	-	0.602249	0.0137895	32	Exocrine Pancreas		-	-	-
MA	BG307551	PABPC1	poly(A) binding protein, cytoplasmic 1	1.74	1.31		-	Dissected Guts		None	pabpc1l	BG307551
SC	ENSDARG00000017219	pabpc1a	poly(A) binding protein, cytoplasmic 1a	-	0.311319	0.00921766	32	Exocrine Pancreas		-	-	-
SC	ENSDARG00000021140	pabpc1b	poly A binding protein, cytoplasmic 1 b	-	0.428457	0.0164911	48	Secretory Cells (skin/gill)		-	-	-
MA	AF140608	Pcna	proliferating cell nuclear antigen	1.2775	3.3825		-	Dissected Guts		Epidermis 1 (0.18), Epi2 (0.29), Mesen 1 (0.31)	pcna	AF140608
SC	ENSDARG00000054155	pcna	proliferating cell nuclear antigen	-	-0.686202	0.0351008	61	Oligodendrocytes/Enteroendocrine Cells		-	-	-
MA	AI558431	PFDN2	prefoldin 2	1.285	1.4875		-	Dissected Guts		EC3 (-0.05), Leukocyte 2 (-0.13)	pfdn2	AI558431
SC	ENSDARG00000014536	pfdn1	prefoldin subunit 1	-	0.402405	0.00584501	28	Liver		-	-	-
SC	ENSDARG00000014536	pfdn1	prefoldin subunit 1	-	0.513056	0.000335731	32	Exocrine Pancreas		-	-	-
SC	ENSDARG00000037108	pfdn6	prefoldin subunit 6	-	0.672994	0.022625	72	Neutrophils		-	-	-
MA	BI880695	PHB	prohibitin	1.1875	1.1025		-	Dissected Guts		EC5 (0.11)	phb	BI880695
SC	ENSDARG00000057414	phb	prohibitin	-	-0.270959	0.0249194	64	Enterocytes		-	-	-
MA	BE605389	PNP	purine nucleoside phosphorylase	-2.2975	-1.7075		-	Dissected Guts		Goblet 1 (-0.26), EC4 (-0.09), Hepatocyte 1 (-0.12), Hepatocyte 3 (-0.21)	pnp5a	AW019173
SC	ENSDARG00000029230	pnp4b	purine nucleoside phosphorylase 4b	-	-0.595081	0.0268864	64	Enterocytes		-	-	-
MA	BM185380	PPP1R3B	protein phosphatase 1, regulatory (inhibitor) subunit 3B	1.545	1.1625		-	Dissected Guts		Hepatocyte 2 (0.05)	ppp1r3b	BM185380
MA	AJ243959	PPP4R2	protein phosphatase 4, regulatory subunit 2	1.41	1.0425		-	Dissected Guts		Hepatocyte 1 (0.02), Endocrine 3 (-0.10)	ppp4r2b	AJ243959
SC	ENSDARG00000009740	ppp1r7	protein phosphatase 1, regulatory (inhibitor) subunit 7	-	-0.257202	0.0195456	48	Secretory Cells (skin/gill)		-	-	-
SC	ENSDARG00000099241	ppp2cb	protein phosphatase 2, catalytic subunit, beta isozyme	-	0.56698	0.0114421	32	Exocrine Pancreas		-	-	-
SC	ENSDARG00000099241	ppp2cb	protein phosphatase 2, catalytic subunit, beta isozyme	-	0.300184	0.010302	36	Macrophages		-	-	-
SC	ENSDARG00000007791	ppp2r1ba	protein phosphatase 2, regulatory subunit A, beta a	-	0.501821	0.0164952	32	Exocrine Pancreas		-	-	-
SC	ENSDARG00000069360	ppp3r1b	protein phosphatase 3 (formerly 2B), regulatory s1ubunit B, alpha isoform, b	-	0.585304	0.0224969	64	Enterocytes		-	-	-
MA	BI885253	Psma5	proteasome (prosome, macropain) subunit, alpha type 5	1.245	1.39		-	Dissected Guts		Goblet 1 (-0.07), EC2 (0.07), LRE2 (-0.59), Acinar 3 (-0.01), Leukocyte 2 (-0.16)	psma5	BI885253
SC	ENSDARG00000101560	psma1	proteasome 20S subunit alpha 1	-	0.431484	0.0176683	64	Enterocytes		-	-	-
SC	ENSDARG00000086618	psma3	proteasome 20S subunit alpha 3	-	0.294876	0.0108	11	Enterocytes		-	-	-
SC	ENSDARG00000086618	psma3	proteasome 20S subunit alpha 3	-	0.496586	0.0168972	32	Exocrine Pancreas		-	-	-
SC	ENSDARG00000086618	psma3	proteasome 20S subunit alpha 3	-	0.481713	0.00447215	72	Neutrophils		-	-	-
SC	ENSDARG00000045928	psma4	proteasome 20S subunit alpha 4	-	0.58309	0.0265478	32	Exocrine Pancreas		-	-	-
SC	ENSDARG00000045928	psma4	proteasome 20S subunit alpha 4	-	0.289266	0.00199977	36	Macrophages		-	-	-
SC	ENSDARG00000045928	psma4	proteasome 20S subunit alpha 4	-	0.506621	0.00337453	48	Secretory Cells (skin/gill)		-	-	-
SC	ENSDARG00000045928	psma4	proteasome 20S subunit alpha 4	-	0.419183	0.0200011	61	Oligodendrocytes/Enteroendocrine Cells		-	-	-
SC	ENSDARG00000003526	psma5	proteasome 20S subunit alpha 5	-	0.477104	0.00374076	32	Exocrine Pancreas		-	-	-
SC	ENSDARG00000003526	psma5	proteasome 20S subunit alpha 5	-	0.263819	0.0430995	36	Macrophages		-	-	-
SC	ENSDARG00000019398	psma6a	proteasome 20S subunit alpha 6a	-	0.393909	0.00022043	36	Macrophages		-	-	-
SC	ENSDARG00000019398	psma6a	proteasome 20S subunit alpha 6a	-	0.329115	0.0323016	64	Enterocytes		-	-	-
SC	ENSDARG00000043899	psma6l	proteasome 20S subunit alpha 6, like	-	0.281873	9.76053e-06	36	Macrophages		-	-	-
SC	ENSDARG00000010965	psma8	proteasome 20S subunit alpha 8	-	0.325672	0.0262282	48	Secretory Cells (skin/gill)		-	-	-
SC	ENSDARG00000010965	psma8	proteasome 20S subunit alpha 8	-	0.36997	0.0149709	61	Oligodendrocytes/Enteroendocrine Cells		-	-	-
MA	BI891976	Psmb3	proteasome (prosome, macropain) subunit, beta type 3	1.4025	1.565		-	Dissected Guts		Acinar 3 (-0.01), Goblet 1 (-0.11), LRE2 (-0.44), Hepatocyte 1 (-0.05)	psmb3	BI891976
SC	ENSDARG00000009640	psmb1	proteasome 20S subunit beta 1	-	0.300186	0.00702866	33	Enteric Neurons		-	-	-
SC	ENSDARG00000009640	psmb1	proteasome 20S subunit beta 1	-	0.807533	0.000916725	72	Neutrophils		-	-	-
SC	ENSDARG00000054696	psmb4	proteasome 20S subunit beta 4	-	0.402592	0.000846709	48	Secretory Cells (skin/gill)		-	-	-
SC	ENSDARG00000002240	psmb6	proteasome 20S subunit beta 6	-	0.356494	0.00574158	33	Enteric Neurons		-	-	-
SC	ENSDARG00000002240	psmb6	proteasome 20S subunit beta 6	-	0.291153	0.00259509	36	Macrophages		-	-	-
SC	ENSDARG00000037038	psmc6	proteasome 20S subunit beta 6	-	0.298694	0.0307166	48	Secretory Cells (skin/gill)		-	-	-
MA	AI721511	Psmd12	proteasome (prosome, macropain) 26S subunit, non-ATPase, 12	1.3	1.045		-	Dissected Guts		Leukocyte 2 (-0.18), Best4/Otop2 (-0.05)	psmd12	AI721511
SC	ENSDARG00000003189	psmd1	proteasome 26S subunit, non-ATPase 1	-	0.262886	0.0315249	32	Exocrine Pancreas		-	-	-
SC	ENSDARG00000060150	psmd11a	proteasome 26S subunit, non-ATPase 11a	-	0.3185	0.00992202	72	Neutrophils		-	-	-
SC	ENSDARG00000063100	psmd14	proteasome 26S subunit, non-ATPase 14	-	0.320743	0.00507	11	Enterocytes		-	-	-
SC	ENSDARG00000018124	psmd3	proteasome 26S subunit, non-ATPase 3	-	0.294508	0.0121788	32	Exocrine Pancreas		-	-	-
SC	ENSDARG00000018124	psmd3	proteasome 26S subunit, non-ATPase 3	-	0.606222	0.0111183	64	Enterocytes		-	-	-
SC	ENSDARG00000070674	psmd6	proteasome 26S subunit, non-ATPase 6	-	0.33479	0.00850798	28	Liver		-	-	-
SC	ENSDARG00000102417	psmd7	proteasome 26S subunit, non-ATPase 7	-	0.432093	0.0227556	72	Neutrophils		-	-	-
MA	AF195050	Psme3	proteasome (prosome, macropain) activator subunit 3 (PA28 gamma; Ki)	2.175	1.0475		-	Dissected Guts		Hepatocyte 1 (-0.01)	psme3	AF195050
SC	ENSDARG00000002165	psme1	proteasome activator subunit 1	-	0.330812	0.0121384	36	Macrophages		-	-	-
SC	ENSDARG00000002165	psme1	proteasome activator subunit 1	-	0.385457	6.46e-05	48	Secretory Cells (skin/gill)		-	-	-
SC	ENSDARG00000033144	psme2	proteasome activator subunit 2	-	0.393864	0.00165348	36	Macrophages		-	-	-
SC	ENSDARG00000033144	psme2	proteasome activator subunit 2	-	0.585461	0.0398075	64	Enterocytes		-	-	-
MA	BE017457	PTGDS	prostaglandin D2 synthase	2.1475	-1.495		-	Dissected Guts		Neuronal (-0.37), Hepatocyte 1 (-0.06), Hepatocyte 2 (-0.15), Acinar 1 (-0.98), Acinar 2 (-0.43), Acinar 3 (-0.08), Vascular smooth muscle (-0.23), Muscle (-0.63), Epidermis 1 (-0.34), Epidermis 2 (-1.47), Epidermis 3 (-0.93), Progenitor 1 (-0.77), Endocrine 0 (-0.59), Endocrine 3 (-0.48), Endocrine 4 (-0.95), EC3 (0.19), Mesen 1 (-0.49)	ptgdsb.1	BE017457
SC	ENSDARG00000027088	ptgdsb.1	prostaglandin D2 synthase b, tandem duplicate 1	-	0.442012	0.017	11	Enterocytes		-	-	-
MA	AF180888	PVALB	parvalbumin	-1.2825	-1.2525		-	Dissected Guts		None	pvalb2	AF180888
SC	ENSDARG00000037789	pvalb1	parvalbumin 1	-	0.259046	0.00558	11	Enterocytes		-	-	-
SC	ENSDARG00000037789	pvalb1	parvalbumin 1	-	0.401105	4.18754e-05	32	Exocrine Pancreas		-	-	-
SC	ENSDARG00000002768	pvalb2	parvalbumin 2	-	0.311443	0.00158	11	Enterocytes		-	-	-
SC	ENSDARG00000002768	pvalb2	parvalbumin 2	-	0.347447	0.0002444	32	Exocrine Pancreas		-	-	-
SC	ENSDARG00000024433	pvalb4	parvalbumin 4	-	0.274869	5.42388e-06	5	Red Blood Cells		-	-	-
SC	ENSDARG00000024433	pvalb4	parvalbumin 4	-	0.335384	0.0276	11	Enterocytes		-	-	-
SC	ENSDARG00000024433	pvalb4	parvalbumin 4	-	0.278868	0.00755452	28	Liver		-	-	-
SC	ENSDARG00000024433	pvalb4	parvalbumin 4	-	0.45344	0.000601518	32	Exocrine Pancreas		-	-	-
SC	ENSDARG00000024433	pvalb4	parvalbumin 4	-	0.378657	0.0310822	33	Enteric Neurons		-	-	-
SC	ENSDARG00000034705	pvalb7	parvalbumin 7	-	0.263862	0.0230237	48	Secretory Cells (skin/gill)		-	-	-
SC	ENSDARG00000037790	pvalb8	parvalbumin 8	-	0.320866	3.97776e-05	5	Red Blood Cells		-	-	-
SC	ENSDARG00000037790	pvalb8	parvalbumin 8	-	0.507693	1.35e-05	11	Enterocytes		-	-	-
SC	ENSDARG00000037790	pvalb8	parvalbumin 8	-	0.405682	0.0130298	32	Exocrine Pancreas		-	-	-
SC	ENSDARG00000037790	pvalb8	parvalbumin 8	-	-0.319995	0.0457404	61	Oligodendrocytes/Enteroendocrine Cells		-	-	-
MA	AI793850	SDF2	stromal cell derived factor 2	2.115	1.25		-	Dissected Guts		Leukocyte 1 (-0.23), Leukocyte 2 (-0.10), Endocrine 1 (-0.21)	sdf2l1	AI793850
MA	AI444365	SDF2L1	stromal cell-derived factor 2-like 1	1.1425	1.3025		-	Dissected Guts
SC	ENSDARG00000035631	sdf2l1	stromal cell-derived factor 2-like 1	-	0.371219	0.00593224	33	Enteric Neurons		-	-	-
MA	AW116650	SF3B4	splicing factor 3b, subunit 4	1.2125	1.19		-	Dissected Guts		Endocrine 5 (-0.15)	sf3b4	AW116650
SC	ENSDARG00000021107	sf3a2	splicing factor 3a, subunit 2	-	0.53657	0.00217864	48	Secretory Cells (skin/gill)		-	-	-
SC	ENSDARG00000009753	sf3b6	splicing factor 3b, subunit 6	-	0.288615	0.026425	28	Liver		-	-	-
MA	AW019603	Slc13a5	solute carrier family 13 (sodium-dependent citrate transporter), member 5	-1.1675	-1.2675		-	Dissected Guts		Endocrine 5 (-0.12), EC3 (0.04), EC4 (0.09), LRE1 (-0.31)	slc13a5a	AW019603
SC	ENSDARG00000053853	slc13a2	solute carrier family 13 member 2	-	0.823073	0.00315335	64	Enterocytes		-	-	-
MA	AW154070	Slc15a2	solute carrier family 15 (H+/peptide transporter), member 2	-1.44	-1.59		-	Dissected Guts		Goblet 1 (-0.10), LRE1 (-0.16), LRE2 (1.01)	slc15a2	AW154070
SC	ENSDARG00000044528	slc15a1b	solute carrier family 15 member 1b	-	0.33864	0.000336	11	Enterocytes		-	-	-
MA	BM182319	Slc31a1	solute carrier family 31 (copper transporters), member 1	1.35	1.345		-	Dissected Guts		Endocrine 3 (-0.20), EC3 (-0.19), EC4 (-0.25), EC5 (-0.10), LRE1 (-0.80)	slc31a1	BM182319
SC	ENSDARG00000059775	slc32a1	solute carrier family 32 member 1	-	0.627494	0.00458433	32	Exocrine Pancreas		-	-	-
MA	BM095174	Slc38a4	solute carrier family 38 (amino acids), member 4	-2.1225	-1.055		-	Dissected Guts		Epidermis 3 (0.01), Goblet 1 (0.06), Hepatocyte 3 (-0.22)	slc38a4	BM095174
SC	ENSDARG00000077081	slc38a10	solute carrier family 38 member 10	-	0.406942	0.00410615	48	Secretory Cells (skin/gill)		-	-	-
MA	AW116374	SMARCA5	SWI/SNF related, matrix associated, actin dependent regulator of chromatin, subfamily a, member 5	1.32	1.7525		-	Dissected Guts		None	smarca5	AW116374
SC	ENSDARG00000016871	smarce1	SWI/SNF related, matrix associated, actin dependent regulator of chromatin, subfamily e, member 1	-	0.488237	0.00577854	32	Exocrine Pancreas		-	-	-
SC	ENSDARG00000016871	smarce1	SWI/SNF related, matrix associated, actin dependent regulator of chromatin, subfamily e, member 1	-	0.341801	0.0233171	48	Secretory Cells (skin/gill)		-	-	-
MA	BI475794	SNRPD1	small nuclear ribonucleoprotein D1	1.185	1.495		-	Dissected Guts		Epidermis 2 (0.26), Progenitor 0 (-0.16), Progenitor 3 (0.53), Endocrine 2 (-0.20), Goblet 1 (-0.12), EC4 (-0.08), Leukocyte 2 (-0.38)	snrpd1	BI475794
SC	ENSDARG00000011125	snrpb	small nuclear ribonucleoprotein polypeptides B and B1	-	0.336601	0.0121742	32	Exocrine Pancreas		-	-	-
SC	ENSDARG00000011648	snrpd1	small nuclear ribonucleoprotein D1 polypeptide	-	0.357973	0.000142202	36	Macrophages		-	-	-
SC	ENSDARG00000011648	snrpd1	small nuclear ribonucleoprotein D1 polypeptide	-	0.441941	0.0169366	48	Secretory Cells (skin/gill)		-	-	-
SC	ENSDARG00000040440	snrpd2	small nuclear ribonucleoprotein D2 polypeptide	-	0.510172	0.0143671	32	Exocrine Pancreas		-	-	-
SC	ENSDARG00000040440	snrpd2	small nuclear ribonucleoprotein D2 polypeptide	-	-0.461412	0.0417983	61	Oligodendrocytes/Enteroendocrine Cells		-	-	-
MA	BM184694	SNRPE	small nuclear ribonucleoprotein E	1.23	1.5525		-	Dissected Guts		Hepatocyte 1 (0.07), Hepatocyte 2 (0.16), Goblet 1 (-0.09), EC5 (-0.20), Mesen 1 (0.26), Mesen 3 (0.58)	snrpe	BM184694
SC	ENSDARG00000033175	snrpe	small nuclear ribonucleoprotein polypeptide E	-	0.586527	0.00265281	72	Neutrophils		-	-	-
MA	AW117147	SPC18	signal peptidase complex (18 kDa)	1.2725	1.635		-	Dissected Guts		Goblet 1 (-0.11), EC3 (0.04), Hepatocyte 1 (-0.11), Acinar 3 (-0.14)	sec11a	AW117147
SC	ENSDARG00000089976	spcs3	signal peptidase complex subunit 3	-	0.441405	0.0434979	64	Enterocytes		-	-	-
MA	BI708320	SPINK2	serine protease inhibitor, Kazal type, 2 (acrosin-trypsin inhibitor)	-1.17	-2.01		-	Dissected Guts		EC2 (0.18), EC4 (0.32), EC5 (-0.21), Mesen 1 (-0.17), Hepatocyte 1 (-0.17), Hepatocyte 2 (-0.15), Acinar 3 (0.02), Epidermis 2 (-0.34), Epidermis 3 (-0.10), Endocrine 0 (-0.34), Endocrine 4 (-0.62), Endocrine 5 (-0.51), Tuft-like (-0.60), Goblet 1 (-0.08), Goblet 2 (-0.48)	spink2.1	BI708320
SC	ENSDARG00000091609	spink4	serine peptidase inhibitor, Kazal type 4	-	-0.828141	1.56e-06	32	Exocrine Pancreas		-	-	-
MA	AW343560	SQSTM1	sequestosome 1	-1.34	-1.6925		-	Dissected Guts		Tuft-like (-0.61), EC1 (0.12), EC3 (-0.03), EC4 (0.08), Hepatocyte 2 (0.19)	sqstm1	AW343560
SC	ENSDARG00000075014	sqstm1	sequestosome 1	-	0.327081	0.00296108	29	Endothelia		-	-	-
SC	ENSDARG00000075014	sqstm1	sequestosome 1	-	0.327081	0.00296108	36	Macrophages		-	-	-
MA	BM102105	SRI	sorcin	1.2275	1.4		-	Dissected Guts		EC2 (0.08), EC3 (0.08), EC5 (0.19), Mesen 2 (-0.19), Epidermis 2 (0.22), Endocrine 4 (-0.73), Goblet 1 (-0.15)	sri	BM102105
SC	ENSDARG00000058593	sri	sorcin	-	0.524809	0.037106	72	Neutrophils		-	-	-
MA	AI666878	TOB1	transducer of ERBB2, 1	-1.355	-1.7125		-	Dissected Guts		Goblet 1 (0.14), EC5 (0.23), Mesen 1 (-0.24), Mesen 2 (-0.14), Hepatocyte 1 (-0.16), Vascular smooth muscle (-0.28), Muscle (-0.35)	tob1b	AI666878
SC	ENSDARG00000021372	tob1b	transducer of ERBB2, 1b	-	-0.314635	0.000539542	40	Liver		-	-	-
MA	AI721507	TOMM34	translocase of outer mitochondrial membrane 34	1.725	1.335		-	Dissected Guts		Hepatocyte 1 (0.07)	tomm34	AI721507
SC	ENSDARG00000103566	tomm20b	translocase of outer mitochondrial membrane 20b	-	0.340339	0.00214615	36	Macrophages		-	-	-
SC	ENSDARG00000103566	tomm20b	translocase of outer mitochondrial membrane 20b	-	0.375644	0.0478821	61	Oligodendrocytes/Enteroendocrine Cells		-	-	-
SC	ENSDARG00000068265	tomm5	translocase of outer mitochondrial membrane 5 homolog (yeast)	-	-0.266756	0.00824652	33	Enteric Neurons		-	-	-
MA	BG308520	TP53INP1g	tumor protein p53 inducible nuclear protein 1	-1.34	-1.3775		-	Dissected Guts		LRE1 (-0.32), Mesen 3 (-0.27), Acinar 2 (-0.02)	tp53inp1	BG308520
SC	ENSDARG00000028017	tp53inp1	tumor protein p53 inducible nuclear protein 1	-	0.414731	0.00457369	32	Exocrine Pancreas		-	-	-
SC	ENSDARG00000028017	tp53inp1	tumor protein p53 inducible nuclear protein 1	-	-0.324008	0.0210601	40	Liver		-	-	-
MA	BI876589	Tpm3	tropomyosin 3, gamma	1.1325	1.1075		-	Dissected Guts		Hepatocyte 2 (0.05), Acinar 3 (-0.04), Mesen 2 (-0.08)	tpm3	BI876589
SC	ENSDARG00000087402	tpm1	tropomyosin 1 (alpha)	-	0.256562	0.0387	11	Enterocytes		-	-	-
SC	ENSDARG00000033683	tpma	alpha-tropomyosin	-	0.273391	0.00568001	32	Exocrine Pancreas		-	-	-
MA	BI672136	TSPAN-1	tetraspan 1	1.31	1.0825		-	Dissected Guts		None	tspan1	BI672136
SC	ENSDARG00000068883	tspan13a	tetraspanin 13a	-	-0.268485	0.0799724	64	Enterocytes		-	-	-
SC	ENSDARG00000039455	tspan15	tetraspanin 15	-	-0.25256	0.00464698	64	Enterocytes		-	-	-
SC	ENSDARG00000003754	tspan2a	tetraspanin 2a	-	0.536456	0.000137824	32	Exocrine Pancreas		-	-	-
SC	ENSDARG00000034753	tspan3a	tetraspanin 3a	-	0.477829	0.00019669	28	Liver		-	-	-
SC	ENSDARG00000034753	tspan3a	tetraspanin 3a	-	0.812193	6.92033e-06	32	Exocrine Pancreas		-	-	-
SC	ENSDARG00000008407	tspan7b	tetraspanin 7b	-	0.607957	0.00061884	32	Exocrine Pancreas		-	-	-
MA	BI877866	UBE2N	ubiquitin-conjugating enzyme E2N (UBC13 homolog, yeast)	1.1825	1.675		-	Dissected Guts		Acinar 3 (-0.02), Epidermis 2 (0.18), Endocrine 0 (0.32), Endocrine 3 (0.49), EC2 (0.04), LRE1 (-0.28)	ube2na	BI877866
SC	ENSDARG00000012244	ube2e3	ubiquitin-conjugating enzyme E2E 3 (UBC4/5 homolog, yeast)	-	0.251108	0.0399607	28	Liver		-	-	-
SC	ENSDARG00000052649	ube2ia	ubiquitin-conjugating enzyme E2Ia	-	-0.326809	0.00365081	33	Enteric Neurons		-	-	-
SC	ENSDARG00000052649	ube2ia	ubiquitin-conjugating enzyme E2Ia	-	0.521216	0.040447	72	Neutrophils		-	-	-
SC	ENSDARG00000007438	ube2ib	ubiquitin-conjugating enzyme E2Ib	-	0.650503	0.000609162	32	Exocrine Pancreas		-	-	-
SC	ENSDARG00000007438	ube2ib	ubiquitin-conjugating enzyme E2Ib	-	-0.45413	0.0374952	61	Oligodendrocytes/Enteroendocrine Cells		-	-	-
SC	ENSDARG00000008748	ube2na	ubiquitin-conjugating enzyme E2Na	-	0.360613	0.0437296	64	Enterocytes		-	-	-
SC	ENSDARG00000041875	ube2v1	ubiquitin-conjugating enzyme E2 variant 1	-	0.431038	0.0328457	32	Exocrine Pancreas		-	-	-
SC	ENSDARG00000041875	ube2v1	ubiquitin-conjugating enzyme E2 variant 1	-	0.334037	0.00601225	36	Macrophages		-	-	-
MA	BI888562	ZNF259	zinc finger protein 259	1.625	1.2		-	Dissected Guts		None	zpr1	BI888562
SC	ENSDARG00000110991	ZNF276	zinc finger protein 276	-	0.26307	0.0358703	61	Oligodendrocytes/Enteroendocrine Cells		-	-	-
SC	ENSDARG00000060113	znf395a	zinc finger protein 395a	-	0.276015	0.0266497	32	Exocrine Pancreas		-	-	-
SC	ENSDARG00000024195	znf395b	zinc finger protein 395b	-	0.260766	0.049648	28	Liver		Goblet 1 (0.06), EC3 (0.02), EC4 (0.08), Mesen 2 (-0.07), Neuronal (-0.61)	znf395b	BI476367
SC	ENSDARG00000024195	znf395b	zinc finger protein 395b	-	0.290307	0.0465611	32	Exocrine Pancreas		-	-	-
SC	ENSDARG00000103648	znf536	zinc finger protein 536	-	-0.436488	0.00298419	33	Enteric Neurons		-	-	-
SC	ENSDARG00000044102	znf593	zinc finger protein 593	-	0.304329	0.0137274	32	Exocrine Pancreas		-	-	-
SC	ENSDARG00000104530	znf609b	zinc finger protein 609b	-	0.409525	0.000571608	32	Exocrine Pancreas		-	-	-
