## Supplemental Table 3 for "GLOBAL HOST RESPONSES TO THE MICROBIOTA AT SINGLE CELL RESOLUTION IN GNOTOBIOTIC ZEBRAFISH"

### Sheet: Sheet1
Supplementary Table 3. Common Gene Ontology Terms from genes enriched in the presence of microbes within single cell RNAseq clusters of the digestive system and Rawls et al., 2004 digestive system microarray data
	SC-single cell RNAseq
	MA-microarray (Rawls et al., 2004)
Data Type	Gene Ontology Terms	Cluster ID	Cell Type(s)
MA	amino acid biosynthesis	-	Dissected Guts
MA	amino acid metabolism	-	Dissected Guts
MA	amino acid transport	-	Dissected Guts
SC	amino sugar catabolic process	11/64	Enterocytes
SC	amino sugar metabolic process	11/64	Enterocytes
SC	aminoglycan catabolic process	11/64	Enterocytes
MA	aromatic amino acid family metabolism	-	Dissected Guts
SC	aromatic compound catabolic process	32	Exocrine Pancreas
MA	cholesterol biosynthesis	-	Dissected Guts
MA	cholesterol transport	-	Dissected Guts
SC	cholesterol biosynthetic process	11/64	Enterocytes
SC	cholesterol biosynthetic process	40	Liver
SC	cholesterol efflux	11/64	Enterocytes
SC	cholesterol efflux	40	Liver
SC	cholesterol esterification	11/64	Enterocytes
SC	cholesterol esterification	40	Liver
SC	cholesterol homeostasis	11/64	Enterocytes
SC	cholesterol homeostasis	40	Liver
SC	cholesterol metabolic process	11/64	Enterocytes
SC	cholesterol metabolic process	40	Liver
SC	cholesterol transport	11/64	Enterocytes
SC	cholesterol transport	40	Liver
MA	chromatin assembly/disassembly	-	Dissected Guts
MA	chromatin remodeling	-	Dissected Guts
SC	chromatin organization	28	Liver
SC	chromatin organization	32	Exocrine Pancreas
MA	electron transport	-	Dissected Guts
SC	energy coupled proton transport, down electrochemical gradient	32	Exocrine Pancreas
SC	proton transmembrane transport	32	Exocrine Pancreas
MA	glucosamine metabolism	-	Dissected Guts
SC	glucosamine-containing compound catabolic process	11/64	Enterocytes
SC	glucosamine-containing compound metabolic process	11/64	Enterocytes
MA	glycolysis	-	Dissected Guts
SC	glycolytic process	28	Liver
MA	humoral defense mechanism (sensu Vertebrata)	-	Dissected Guts
SC	humoral immune response	40	Liver
MA	immune response	-	Dissected Guts
MA	inflammatory response	-	Dissected Guts
SC	interleukin-1 production	28	Liver
SC	interleukin-6 production	28	Liver
MA	lipid metabolism	-	Dissected Guts
MA	long-chain fatty acid transport	-	Dissected Guts
SC	lipid homeostasis	11/64	Enterocytes
SC	lipid homeostasis	40	Liver
SC	lipid localization	11/64	Enterocytes
SC	lipid transport	11/64	Enterocytes
SC	lipoprotein metabolic process	11/64	Enterocytes
MA	mRNA catabolism	-	Dissected Guts
SC	mRNA catabolic process	32	Exocrine Pancreas
MA	mRNA editing	-	Dissected Guts
MA	mRNA polyadenylation	-	Dissected Guts
SC	mRNA 3'-end processing	32	Exocrine Pancreas
MA	mRNA processing	-	Dissected Guts
SC	mRNA processing	32	Exocrine Pancreas
SC	mRNA splicing, via spliceosome	32	Exocrine Pancreas
SC	mRNA stabilization	32	Exocrine Pancreas
MA	neurogenesis	-	Dissected Guts
SC	neuron maturation	32	Exocrine Pancreas
SC	neurotransmitter transport	32	Exocrine Pancreas
MA	nucleobase, nucleoside, nucleotide and nucleic acid metabolism	-	Dissected Guts
SC	nucleobase-containing compound catabolic process	32	Exocrine Pancreas
MA	nucleoside metabolism	-	Dissected Guts
SC	nucleoside diphosphate metabolic process	28	Liver
SC	nucleoside diphosphate phosphorylation	28	Liver
SC	nucleoside monophosphate biosynthetic process	32	Exocrine Pancreas
SC	nucleoside monophosphate metabolic process	28	Liver
SC	nucleoside monophosphate metabolic process	32	Exocrine Pancreas
SC	nucleoside phosphate biosynthetic process	32	Exocrine Pancreas
SC	nucleoside phosphate metabolic process	32	Exocrine Pancreas
SC	nucleoside triphosphate biosynthetic process	28	Liver
SC	nucleoside triphosphate biosynthetic process	32	Exocrine Pancreas
SC	nucleoside triphosphate metabolic process	28	Liver
SC	nucleoside triphosphate metabolic process	32	Exocrine Pancreas
SC	nucleosome assembly	32	Exocrine Pancreas
SC	nucleosome organization	28	Liver
SC	nucleotide biosynthetic process	32	Exocrine Pancreas
SC	nucleotide metabolic process	32	Exocrine Pancreas
SC	purine nucleoside diphosphate metabolic process	28	Liver
SC	purine nucleoside monophosphate biosynthetic process	28	Liver
SC	purine nucleoside monophosphate biosynthetic process	32	Exocrine Pancreas
SC	purine nucleoside monophosphate metabolic process	28	Liver
SC	purine nucleoside monophosphate metabolic process	32	Exocrine Pancreas
SC	purine nucleoside triphosphate biosynthetic process	28	Liver
SC	purine nucleoside triphosphate biosynthetic process	32	Exocrine Pancreas
SC	purine nucleoside triphosphate metabolic process	28	Liver
SC	purine nucleoside triphosphate metabolic process	32	Exocrine Pancreas
MA	nucleotide metabolism	-	Dissected Guts
SC	nucleotide phosphorylation	28	Liver
MA	protein catabolism	-	Dissected Guts
SC	proteasomal protein catabolic process	11/64	Enterocytes
MA	protein deubiquitination	-	Dissected Guts
SC	proteasomal ubiquitin-independent protein catabolic process	32	Exocrine Pancreas
SC	proteasome-mediated ubiquitin-dependent protein catabolic process	11/64	Enterocytes
MA	protein folding	-	Dissected Guts
SC	protein folding	11/64	Enterocytes
SC	protein folding	32	Exocrine Pancreas
MA	purine nucleotide biosynthesis	-	Dissected Guts
SC	purine nucleotide biosynthetic process	32	Exocrine Pancreas
SC	purine nucleotide metabolic process	28	Liver
SC	purine nucleotide metabolic process	32	Exocrine Pancreas
SC	purine ribonucleoside diphosphate metabolic process	28	Liver
SC	purine ribonucleoside monophosphate biosynthetic process	28	Liver
SC	purine ribonucleoside monophosphate biosynthetic process	32	Exocrine Pancreas
SC	purine ribonucleoside monophosphate metabolic process	28	Liver
SC	purine ribonucleoside monophosphate metabolic process	32	Exocrine Pancreas
SC	purine ribonucleoside triphosphate biosynthetic process	28	Liver
SC	purine ribonucleoside triphosphate biosynthetic process	32	Exocrine Pancreas
SC	purine ribonucleoside triphosphate metabolic process	28	Liver
SC	purine ribonucleoside triphosphate metabolic process	32	Exocrine Pancreas
SC	purine ribonucleotide biosynthetic process	32	Exocrine Pancreas
SC	purine ribonucleotide metabolic process	28	Liver
SC	purine ribonucleotide metabolic process	32	Exocrine Pancreas
SC	purine-containing compound biosynthetic process	32	Exocrine Pancreas
SC	purine-containing compound metabolic process	32	Exocrine Pancreas
MA	regulation of transcription from Pol II promoter	-	Dissected Guts
MA	regulation of transcription, DNA-dependent	-	Dissected Guts
SC	regulation of transcription initiation from RNA polymerase II promoter	28	Liver
MA	regulation of translation	-	Dissected Guts
SC	regulation of translation	32	Exocrine Pancreas
MA	regulation of translational initiation	-	Dissected Guts
SC	regulation of translational initiation	32	Exocrine Pancreas
MA	response to heat	-	Dissected Guts
SC	response to heat	11/64	Enterocytes
SC	response to heat	40	Liver
SC	response to temperature stimulus	28	Liver
SC	response to temperature stimulus	32	Exocrine Pancreas
MA	response to oxidative stress	-	Dissected Guts
SC	response to oxidative stress	40	Liver
MA	response to toxin	-	Dissected Guts
SC	response to toxic substance	40	Liver
MA	RNA splicing	-	Dissected Guts
SC	RNA splicing	32	Exocrine Pancreas
MA	rRNA processing	-	Dissected Guts
SC	ribonucleoprotein complex assembly	32	Exocrine Pancreas
SC	ribonucleoprotein complex biogenesis	32	Exocrine Pancreas
SC	ribonucleoprotein complex subunit organization	32	Exocrine Pancreas
SC	ribonucleoside monophosphate biosynthetic process	32	Exocrine Pancreas
SC	ribonucleoside monophosphate metabolic process	32	Exocrine Pancreas
SC	ribonucleoside triphosphate biosynthetic process	32	Exocrine Pancreas
SC	ribonucleoside triphosphate metabolic process	32	Exocrine Pancreas
SC	ribonucleotide biosynthetic process	32	Exocrine Pancreas
SC	ribonucleotide metabolic process	32	Exocrine Pancreas
SC	ribose phosphate biosynthetic process	32	Exocrine Pancreas
SC	ribose phosphate metabolic process	32	Exocrine Pancreas
SC	ribosomal large subunit assembly	32	Exocrine Pancreas
SC	ribosomal large subunit biogenesis	32	Exocrine Pancreas
SC	ribosomal small subunit assembly	32	Exocrine Pancreas
SC	ribosome assembly	32	Exocrine Pancreas
SC	ribosome biogenesis	32	Exocrine Pancreas
SC	RNA catabolic process	32	Exocrine Pancreas
SC	RNA splicing, via transesterification reactions	32	Exocrine Pancreas
SC	RNA splicing, via transesterification reactions with bulged adenosine as nucleophile	32	Exocrine Pancreas
SC	RNA stabilization	32	Exocrine Pancreas
MA	synaptic transmission	-	Dissected Guts
SC	synaptic vesicle exocytosis	32	Exocrine Pancreas
MA	ubiquitin-dependent protein catabolism
SC	ubiquitin-dependent protein catabolic process	11/64	Enterocytes
