## Supplemental Table 4 for "GLOBAL HOST RESPONSES TO THE MICROBIOTA AT SINGLE CELL RESOLUTION IN GNOTOBIOTIC ZEBRAFISH"

### Sheet: Sheet1
Supplementary Table 4. Percentage of Original Cluster within Subclusters based on ATP Metabolism Gene Expression
*values are % of Original Cluster
			subClu0	subClu1	subClu2	subClu3	subClu4	subClu5	subClu6	subClu7	subClu8	subClu9	subClu10	subClu11	subClu12	subClu13	subClu14	subClu15	subClu16
Original Cluster	Cell Type	total CV cells/cluster	mRNA processing; neurotransmission	ribosome assembly; regeneration	purine nuc. Metab; muscle/ECM	fatty acid/prostaglandin bio	resp. EtOH/abx; chrom packing	regulation of neurogenesis	O2/gas transport; nuc/chromatin	O2/gas transport; lipid/sterol metab	O2/gas transport; iron binding	ribosome assembly; purine nuc. Metab.	mRNA processing; splicing/chromatin mod.	lateral line devo; immune activation	immune response; mig./chemotaxis	endopeptidase activity	O2/gas transport; heme binding	resp. to nutrients; membrane org.	lipid/sterol metabolism	total % of each original cluster
5	Red Blood Cells	556	3.41727	11.5108	7.19424	0.179856	8.27338	1.43885	13.6691	14.7482	17.0863	1.79856	1.07914	3.41727	0.539568	4.4964	9.17266	0.719424	1.25899	100
12	Muscle: Skeletal, Fast	285	23.5088	10.1754	8.07018	0	8.07018	3.85965	9.12281	10.8772	4.5614	0.350877	1.05263	5.61404	1.40351	8.42105	2.80702	1.05263	1.05263	100
14	unknown	368	24.7283	10.0543	2.98913	0.543478	11.1413	3.26087	8.15217	16.0326	2.44565	1.08696	4.8913	3.53261	2.17391	4.61957	3.26087	0.271739	0.815217	100
19	Epithelia: Gill/Basal/Periderm/Ionocyte	283	0	0.353357	0	95.4064	0.706714	0	0	0	0	0	0	3.18021	0.353357	0	0	0	0	100
20	Neurons: (MHBNeurGABAAll, MHBNeurGlutAll)	436	44.2661	5.27523	1.83486	0.229358	6.42202	0.917431	13.3028	2.06422	0.688073	0.458716	20.8716	0.688073	1.14679	0.917431	0.458716	0.229358	0.229358	100
21	Neuron: Progenitor/RadialGlia	335	2.38806	3.58209	1.19403	0	2.38806	83.8806	2.68657	0.895522	0.597015	0	0.895522	0	0	0.597015	0.298507	0.298507	0.298507	100
22	NC: Cranial or Heart	304	1.64474	66.1184	2.30263	0.986842	12.8289	0.986842	3.28947	0.986842	1.64474	4.27632	0	1.31579	0.657895	1.97368	0.328947	0	0.657895	100
25	Muscle: Skeletal, Fast	245	1.22449	2.85714	67.3469	0	3.26531	0.816327	2.04082	3.67347	8.97959	0	0.408163	2.44898	0.408163	2.04082	3.67347	0.408163	0.408163	100
26	Muscle: Smooth	283	2.4735	43.4629	4.947	1.06007	11.3074	2.82686	8.48057	7.42049	3.53357	3.88693	0.353357	1.41343	0.353357	1.76678	1.76678	1.41343	3.53357	100
28	Liver	226	9.73451	15.4867	14.6018	0.442478	8.40708	4.86726	2.21239	8.40708	12.8319	1.32743	1.32743	1.76991	0.884956	4.86726	6.19469	2.21239	4.42478	100
32	Exocrine Pancreas	156	13.4615	5.76923	3.20513	0	4.48718	1.92308	3.20513	3.84615	1.92308	0.641026	4.48718	1.28205	1.92308	18.5897	0	35.2564	0	100
33	Cranial Ganglion with Enteric Neurons	234	60.6838	5.98291	2.99145	1.28205	5.55556	0.854701	5.12821	2.99145	0.42735	0	7.69231	1.7094	2.13675	1.28205	0.42735	0	0.854701	100
34	Xanthophore	243	3.29218	8.23045	3.29218	0.411523	7.40741	1.23457	1.64609	2.88066	1.64609	58.8477	0.411523	2.05761	0.411523	3.29218	2.46914	0	2.46914	100
36	Immune Cells: Macrophages	195	2.5641	9.23077	1.53846	7.69231	9.23077	1.02564	4.61538	4.61538	1.53846	0.512821	0.512821	5.64103	47.6923	2.05128	0.512821	0	1.02564	100
37	Retina: RetNeuron, RetDiff	193	17.6166	6.73575	5.18135	0.518135	13.4715	1.5544	16.5803	12.9534	3.62694	2.07254	3.62694	5.18135	0.518135	6.73575	1.5544	0.518135	1.5544	100
39	Lens	103	2.91262	5.82524	39.8058	0	16.5049	0	2.91262	7.76699	8.73786	2.91262	0	1.94175	0.970874	0.970874	6.79612	0.970874	0.970874	100
42	Neuron: Forebrain	131	73.2824	2.29008	1.52672	0	1.52672	0	3.05344	1.52672	0	0	13.7405	0	1.52672	1.52672	0	0	0	100
45	Epithelia: Gill/Basal/Periderm/Ionocyte	197	2.53807	16.7513	8.62944	8.12183	8.62944	0.507614	6.59898	5.58376	3.5533	4.56853	0	21.3198	1.52284	2.53807	4.06091	0.507614	4.56853	100
48	Neurons: Sensory, Olfactory/Hair-Cells	85	3.52941	9.41176	7.05882	49.4118	8.23529	0	2.35294	1.17647	2.35294	2.35294	1.17647	11.7647	0	0	1.17647	0	0	100
55	GF cells: crystallin, 'Lens'	28	3.57143	21.4286	3.57143	0	10.7143	0	3.57143	14.2857	3.57143	3.57143	0	0	0	3.57143	21.4286	3.57143	7.14286	100
59	Neuron: NCneural	75	1.33333	48	1.33333	0	14.6667	0	13.3333	1.33333	1.33333	5.33333	1.33333	8	0	1.33333	0	1.33333	1.33333	100
67	Epidermis/Gill	50	0	2	0	86	0	0	0	0	0	0	0	12	0	0	0	0	0	100
68	Retina: RPE	42	11.9048	45.2381	2.38095	2.38095	7.14286	0	7.14286	4.7619	2.38095	0	2.38095	0	2.38095	4.7619	4.7619	2.38095	0	100
69	Neuron: Dopaminergic	61	49.1803	4.91803	1.63934	0	3.27869	9.83607	11.4754	6.55738	0	0	6.55738	6.55738	0	0	0	0	0	100
72	Neutrophils	40	2.5	0	0	0	0	0	2.5	2.5	0	0	0	0	87.5	0	5	0	0	100
76	Immune Cells: Macrophages	10	10	50	0	10	10	0	0	10	0	0	0	0	0	10	0	0	0	100
