## Supplemental Table 5 for "GLOBAL HOST RESPONSES TO THE MICROBIOTA AT SINGLE CELL RESOLUTION IN GNOTOBIOTIC ZEBRAFISH"

### Sheet: Sheet1
Supplementary Table 5. Percentage of Original Cluster within Subclusters based on Crystallin Gene Expression
*values are % of Original Cluster
			subClu0	subClu1	subClu2	subClu3	subClu4	subClu5	subClu6	subClu7	subClu8	subClu9	subClu10	subClu11	subClu12	subClu13	subClu14	subClu15	subClu16	subClu17	subClu18	subClu19	subClu20	subClu21	subClu22	subClu23	subClu24	subClu25	subClu26	subClu27	subClu28	subClu29	subClu30	subClu31	subClu32	subClu33	subClu34	subClu35	subClu36
Original Cluster	Cell Type	total GF cells in original cluster	ribosome assembly	ATP metabolism	pigment gran. org.	lens development	neurotransmitter transport	mRNA processing	lens development	RNA splicing	mRNA metabolic process	axon development	reg. mRNA splicing	lens development	lens development	intermediate filament	visual perception	lens development	lens development	mRNA processing	drug metab. proc.	gas/drug transport	neg. reg. protein metabolism	gas/drug transport	ribosome assembly	RNA splicing	lens development	ribosome biogenesis	collagen fibril org.	O2 binding	lens development	lens development	RNA splicing	mRNA processing	lens development	lens development	neurotransmitter transport	ret. Gang. cell axon guidance	myeloid/leukocyte migration	total % of each original cluster
5	Red Blood Cells	476	1.89076	4.20168	3.9916	5.67227	3.57143	2.73109	10.7143	4.41176	2.31092	1.89076	1.68067	2.31092	3.15126	1.89076	1.47059	2.52101	3.9916	3.78151	0.840336	6.09244	2.94118	4.20168	0.420168	0.630252	3.15126	0.210084	1.47059	2.31092	2.10084	0.840336	1.2605	2.31092	2.10084	4.83193	0.630252	1.05042	0.420168	100
12	Muscle: Skeletal, Fast	459	1.74292	2.17865	4.3573	6.10022	8.93246	3.7037	4.79303	2.61438	2.83224	1.30719	4.3573	5.44662	5.44662	1.74292	2.39651	3.26797	3.92157	0.87146	1.74292	1.52505	0.653595	2.39651	3.48584	2.17865	3.05011	1.52505	1.74292	1.74292	1.74292	2.39651	1.52505	1.08932	2.39651	0.653595	2.61438	0.87146	0.653595	100
14	Unknown	357	0.560224	1.40056	6.16246	3.08123	8.68347	5.32213	4.48179	3.36134	6.16246	1.12045	3.92157	3.92157	3.08123	4.48179	3.92157	0.560224	3.08123	1.96078	2.2409	0.560224	0.840336	3.64146	3.08123	1.96078	1.12045	2.52101	1.12045	2.2409	1.96078	1.96078	1.40056	1.96078	3.64146	1.12045	1.40056	1.40056	0.560224	100
19	Epithelia: Gill/Basal/Periderm/Ionocyte	370	87.5676	3.24324	0.540541	0	0	0.27027	0	1.08108	0.540541	0	0.27027	0	0.540541	0	0	1.08108	0	0	0.27027	0.27027	0.27027	0	0	0.27027	0	0.27027	0.27027	0.810811	0	0.27027	0.27027	0	0	0	0	0	1.89189	100
20	Neurons: NOT CONFIDENT IN KIND (MHBNeurGABAAll, MHBNeurGlutAll)	208	3.36538	0	5.76923	4.32692	9.13462	17.7885	0.480769	3.84615	9.13462	0.961538	2.40385	0.961538	0.480769	3.84615	0.480769	1.44231	1.44231	4.80769	1.44231	0.480769	1.44231	3.36538	0.480769	2.88462	0.480769	1.92308	1.92308	1.92308	2.40385	0.961538	1.92308	2.40385	0	0	3.36538	1.92308	0	100
21	Neuron: Progenitor/RadialGlia	298	4.02685	3.3557	13.4228	1.00671	13.7584	1.67785	0.33557	6.04027	0	31.5436	2.01342	0.671141	0.671141	0.671141	1.00671	0	1.00671	4.36242	1.00671	0.33557	1.00671	0.33557	0.671141	2.01342	0.33557	0	0.33557	0	0.33557	1.00671	2.34899	0.671141	0.671141	0	2.34899	0.671141	0.33557	100
22	NC: Cranial or Heart	310	10.3226	8.3871	5.48387	6.12903	1.29032	2.25806	0.967742	2.58065	3.87097	0.967742	3.87097	0.645161	1.6129	6.45161	3.22581	3.87097	0	4.83871	2.25806	1.6129	4.19355	2.90323	3.54839	1.29032	0	2.58065	0.645161	2.25806	1.29032	0.967742	1.93548	1.93548	0	0	1.29032	4.51613	0	100
25	Muscle: Skeletal, Fast	300	1	45.6667	1.33333	13.6667	1.66667	0	2.33333	4	0.666667	0.333333	0.666667	4	2.66667	3.66667	2	1.66667	1.33333	0.333333	1	2.33333	0.333333	0.666667	0	0	0	0.333333	1.33333	1	1	0.666667	1.33333	0.666667	1	0.666667	0.333333	0.333333	0	100
26	Muscle: Smooth	245	4.89796	7.34694	8.16327	6.53061	2.44898	2.44898	1.22449	3.26531	2.85714	3.26531	3.67347	2.44898	3.67347	3.26531	3.67347	2.85714	0	3.67347	1.63265	2.85714	7.7551	2.04082	2.85714	1.63265	0.816327	3.67347	0.816327	3.26531	0.408163	1.22449	1.22449	0.816327	0.816327	0	1.22449	0.816327	0.408163	100
28	Liver	273	3.2967	4.7619	5.12821	2.9304	2.1978	1.4652	7.69231	4.0293	0	1.0989	0.3663	3.663	6.22711	2.9304	2.9304	2.5641	2.9304	0.732601	15.7509	1.4652	1.4652	3.663	2.1978	0.3663	4.3956	0.732601	1.4652	0.3663	2.9304	3.2967	1.4652	0.732601	1.8315	0.732601	1.0989	0.3663	0.732601	100
32	Exocrine Pancreas	276	1.81159	7.97101	6.15942	2.89855	3.98551	1.08696	7.24638	1.81159	2.17391	1.81159	0.724638	6.88406	1.81159	2.17391	2.89855	2.17391	8.33333	0.724638	2.17391	1.81159	0.362319	1.44928	1.81159	0	4.71014	1.81159	3.62319	1.81159	1.08696	1.08696	1.81159	1.08696	3.98551	6.52174	0.724638	0.724638	0.724638	100
33	Cranial Ganglion with Enteric Neurons	194	9.27835	5.15464	9.27835	6.18557	9.27835	11.3402	0.515464	3.60825	4.12371	0.515464	3.60825	1.03093	0.515464	1.54639	0.515464	0	1.03093	3.09278	1.54639	2.57732	2.06186	1.54639	1.54639	6.18557	0.515464	0.515464	2.06186	0	0.515464	1.03093	2.57732	1.03093	0.515464	0.515464	3.09278	1.54639	0	100
34	Xanthophore	172	5.23256	0.581395	6.97674	2.32558	1.16279	1.74419	2.90698	1.74419	1.74419	3.48837	5.23256	4.06977	3.48837	5.23256	9.30233	3.48837	0	2.32558	0	3.48837	2.90698	0	3.48837	2.32558	2.90698	5.81395	2.90698	1.16279	4.06977	2.90698	1.74419	1.16279	0.581395	0.581395	0	1.16279	1.74419	100
36	Immune Cells: Macrophages	197	37.0558	1.52284	7.1066	2.03046	1.52284	0.507614	0	3.5533	2.53807	0	1.52284	2.53807	1.01523	3.04569	2.03046	6.09137	0	0	0	1.01523	3.04569	0	1.01523	0.507614	1.01523	5.07614	3.04569	1.52284	0.507614	0.507614	0.507614	1.01523	0	0.507614	0	1.52284	7.1066	100
37	Retina: RetNeuron, RetDiff	188	2.12766	2.12766	5.85106	2.65957	5.31915	5.85106	1.59574	2.65957	11.7021	0	3.7234	4.78723	3.7234	1.59574	4.78723	0.531915	1.06383	5.31915	0	2.12766	3.19149	1.59574	2.65957	5.85106	1.06383	1.59574	3.7234	2.65957	2.12766	1.59574	1.06383	2.65957	0	0.531915	1.06383	1.06383	0	100
39	Lens	225	2.22222	6.22222	3.55556	35.5556	0.444444	0	7.55556	0	0.444444	0.444444	2.66667	1.77778	3.11111	1.77778	1.33333	4.88889	3.55556	0.444444	1.77778	2.66667	0	0.444444	0	2.22222	2.66667	1.33333	0.444444	0	2.66667	2.22222	0.444444	0.444444	1.77778	2.66667	0	2.22222	0	100
42	Neuron: Forebrain	145	2.06897	1.37931	4.82759	1.37931	20	22.069	0.689655	2.06897	4.82759	0.689655	6.89655	0.689655	0.689655	2.75862	0	0.689655	0.689655	4.13793	0	2.06897	1.37931	0.689655	0	7.58621	0	0	2.06897	1.37931	1.37931	0	0	4.82759	0	0	2.06897	0	0	100
45	Epithelia: Gill/Basal/Periderm/Ionocyte	34	14.7059	0	5.88235	2.94118	5.88235	0	0	2.94118	2.94118	0	0	0	5.88235	0	2.94118	5.88235	2.94118	5.88235	0	0	0	0	8.82353	0	2.94118	2.94118	0	2.94118	2.94118	5.88235	2.94118	5.88235	0	0	0	2.94118	2.94118	100
48	Neurons: Sensory, Olfactory/Hair-Cells	108	15.7407	10.1852	8.33333	15.7407	1.85185	2.77778	0.925926	1.85185	1.85185	0	7.40741	0	1.85185	2.77778	1.85185	0.925926	0	3.7037	0	0.925926	2.77778	0.925926	1.85185	0.925926	0	4.62963	6.48148	0.925926	0	0.925926	0.925926	0	0	0	0	0.925926	0	100
55	GF cells: crystallin, 'Lens'	132	0	0.757576	2.27273	3.0303	3.0303	2.27273	8.33333	1.51515	0.757576	0	2.27273	9.09091	6.81818	0.757576	7.57576	2.27273	10.6061	0	1.51515	1.51515	0.757576	3.0303	3.78788	1.51515	8.33333	0.757576	0	0.757576	2.27273	3.0303	2.27273	0	3.78788	3.0303	0.757576	0.757576	0.757576	100
59	Neuron: NCneural	70	14.2857	8.57143	7.14286	4.28571	4.28571	2.85714	0	1.42857	1.42857	0	5.71429	0	2.85714	2.85714	4.28571	5.71429	0	4.28571	0	2.85714	2.85714	0	5.71429	0	0	5.71429	2.85714	1.42857	2.85714	0	0	2.85714	0	0	1.42857	1.42857	0	100
67	Epidermis/Gill	73	67.1233	6.84932	2.73973	1.36986	1.36986	0	2.73973	0	0	1.36986	0	0	0	0	1.36986	1.36986	0	0	0	0	0	0	1.36986	1.36986	0	1.36986	2.73973	1.36986	0	1.36986	0	0	0	0	0	1.36986	2.73973	100
68	Retina: RPE	69	11.5942	2.89855	42.029	2.89855	0	2.89855	1.44928	2.89855	4.34783	1.44928	1.44928	1.44928	2.89855	0	1.44928	5.7971	0	4.34783	1.44928	0	0	0	1.44928	0	0	1.44928	0	1.44928	0	2.89855	0	0	0	0	0	0	1.44928	100
69	Neuron: Dopaminergic	47	2.12766	2.12766	17.0213	2.12766	10.6383	8.51064	6.38298	4.25532	10.6383	2.12766	12.766	0	0	4.25532	0	4.25532	0	0	4.25532	0	0	0	0	2.12766	0	0	2.12766	0	0	0	2.12766	0	0	0	2.12766	0	0	100
72	Neutrophils	42	23.8095	2.38095	14.2857	0	4.7619	2.38095	0	2.38095	2.38095	2.38095	7.14286	0	4.7619	2.38095	0	2.38095	4.7619	2.38095	0	0	7.14286	2.38095	2.38095	0	0	0	0	7.14286	0	0	2.38095	0	0	0	0	0	0	100
76	Immune Cells: Macrophages	14	0	0	0	0	21.4286	0	7.14286	0	0	7.14286	7.14286	0	0	7.14286	0	7.14286	14.2857	0	0	0	14.2857	0	0	0	0	0	0	0	7.14286	0	0	7.14286	0	0	0	0	0	100
