## Supplementary material for "GLOBAL HOST RESPONSES TO THE MICROBIOTA AT SINGLE CELL RESOLUTION IN GNOTOBIOTIC ZEBRAFISH": Lists of DEGs and GO per Cluster: clu0_GOresults_GFup_fdr.tsv

ONTOLOGY	ID	Description	GeneRatio	BgRatio	pvalue	p.adjust	qvalue	geneID	Count
GO:0002088	BP	GO:0002088	lens development in camera-type eye	20/35	105/19170	2.63056971082458e-37	4.23521723442758e-35	3.10130323802477e-35	ENSDARG00000068507/ENSDARG00000087324/ENSDARG00000087765/ENSDARG00000041925/ENSDARG00000030411/ENSDARG00000053862/ENSDARG00000024548/ENSDARG00000032929/ENSDARG00000053875/ENSDARG00000069801/ENSDARG00000007576/ENSDARG00000016793/ENSDARG00000057460/ENSDARG00000076790/ENSDARG00000088823/ENSDARG00000086658/ENSDARG00000030349/ENSDARG00000076572/ENSDARG00000074001/ENSDARG00000069827	20
GO:0007601	BP	GO:0007601	visual perception	20/35	186/19170	5.49175157186592e-32	4.42086001535206e-30	3.23724303183675e-30	ENSDARG00000068507/ENSDARG00000087324/ENSDARG00000087765/ENSDARG00000041925/ENSDARG00000030411/ENSDARG00000053862/ENSDARG00000024548/ENSDARG00000032929/ENSDARG00000053875/ENSDARG00000069801/ENSDARG00000007576/ENSDARG00000016793/ENSDARG00000057460/ENSDARG00000076790/ENSDARG00000088823/ENSDARG00000086658/ENSDARG00000030349/ENSDARG00000076572/ENSDARG00000074001/ENSDARG00000069827	20
GO:0050953	BP	GO:0050953	sensory perception of light stimulus	20/35	195/19170	1.4763647932288e-31	7.92315772366124e-30	5.80185462602196e-30	ENSDARG00000068507/ENSDARG00000087324/ENSDARG00000087765/ENSDARG00000041925/ENSDARG00000030411/ENSDARG00000053862/ENSDARG00000024548/ENSDARG00000032929/ENSDARG00000053875/ENSDARG00000069801/ENSDARG00000007576/ENSDARG00000016793/ENSDARG00000057460/ENSDARG00000076790/ENSDARG00000088823/ENSDARG00000086658/ENSDARG00000030349/ENSDARG00000076572/ENSDARG00000074001/ENSDARG00000069827	20
GO:0007600	BP	GO:0007600	sensory perception	20/35	402/19170	4.11502135207468e-25	1.65629609421006e-23	1.21284839850622e-23	ENSDARG00000068507/ENSDARG00000087324/ENSDARG00000087765/ENSDARG00000041925/ENSDARG00000030411/ENSDARG00000053862/ENSDARG00000024548/ENSDARG00000032929/ENSDARG00000053875/ENSDARG00000069801/ENSDARG00000007576/ENSDARG00000016793/ENSDARG00000057460/ENSDARG00000076790/ENSDARG00000088823/ENSDARG00000086658/ENSDARG00000030349/ENSDARG00000076572/ENSDARG00000074001/ENSDARG00000069827	20
GO:0043010	BP	GO:0043010	camera-type eye development	20/35	441/19170	2.65746847746236e-24	8.55704849742881e-23	6.26603093633231e-23	ENSDARG00000068507/ENSDARG00000087324/ENSDARG00000087765/ENSDARG00000041925/ENSDARG00000030411/ENSDARG00000053862/ENSDARG00000024548/ENSDARG00000032929/ENSDARG00000053875/ENSDARG00000069801/ENSDARG00000007576/ENSDARG00000016793/ENSDARG00000057460/ENSDARG00000076790/ENSDARG00000088823/ENSDARG00000086658/ENSDARG00000030349/ENSDARG00000076572/ENSDARG00000074001/ENSDARG00000069827	20
GO:0005882	CC	GO:0005882	intermediate filament	8/32	91/19398	1.64306720990364e-12	1.6178080866594e-11	8.51477940347051e-12	ENSDARG00000092947/ENSDARG00000058371/ENSDARG00000036832/ENSDARG00000090268/ENSDARG00000036830/ENSDARG00000017624/ENSDARG00000036840/ENSDARG00000056248	8
GO:0045111	CC	GO:0045111	intermediate filament cytoskeleton	8/32	92/19398	1.79756454073266e-12	1.6178080866594e-11	8.51477940347051e-12	ENSDARG00000092947/ENSDARG00000058371/ENSDARG00000036832/ENSDARG00000090268/ENSDARG00000036830/ENSDARG00000017624/ENSDARG00000036840/ENSDARG00000056248	8
GO:0099513	CC	GO:0099513	polymeric cytoskeletal fiber	9/32	360/19398	4.54983016796825e-09	2.72989810078095e-08	1.43678847409524e-08	ENSDARG00000092947/ENSDARG00000058371/ENSDARG00000036832/ENSDARG00000090268/ENSDARG00000036830/ENSDARG00000017624/ENSDARG00000001889/ENSDARG00000036840/ENSDARG00000056248	9
GO:0045095	CC	GO:0045095	keratin filament	2/32	13/19398	0.000203323903892724	0.00091495756751726	0.000481556614482768	ENSDARG00000058371/ENSDARG00000017624	2
GO:0034364	CC	GO:0034364	high-density lipoprotein particle	1/32	13/19398	0.0212410283680294	0.0489396770602619	0.0257577247685589	ENSDARG00000101324	1
GO:0042627	CC	GO:0042627	chylomicron	1/32	13/19398	0.0212410283680294	0.0489396770602619	0.0257577247685589	ENSDARG00000101324	1
GO:0032994	CC	GO:0032994	protein-lipid complex	1/32	15/19398	0.024469838530131	0.0489396770602619	0.0257577247685589	ENSDARG00000101324	1
GO:0034358	CC	GO:0034358	plasma lipoprotein particle	1/32	15/19398	0.024469838530131	0.0489396770602619	0.0257577247685589	ENSDARG00000101324	1
GO:1990777	CC	GO:1990777	lipoprotein particle	1/32	15/19398	0.024469838530131	0.0489396770602619	0.0257577247685589	ENSDARG00000101324	1
GO:0005212	MF	GO:0005212	structural constituent of eye lens	21/39	75/19574	4.84106374967727e-42	1.5975510373935e-40	1.37588127622407e-40	ENSDARG00000068507/ENSDARG00000087324/ENSDARG00000087765/ENSDARG00000041925/ENSDARG00000030411/ENSDARG00000053862/ENSDARG00000024548/ENSDARG00000032929/ENSDARG00000053875/ENSDARG00000069801/ENSDARG00000007576/ENSDARG00000016793/ENSDARG00000057460/ENSDARG00000076790/ENSDARG00000088823/ENSDARG00000086658/ENSDARG00000015445/ENSDARG00000030349/ENSDARG00000076572/ENSDARG00000074001/ENSDARG00000069827	21
