## Supplementary material for "GLOBAL HOST RESPONSES TO THE MICROBIOTA AT SINGLE CELL RESOLUTION IN GNOTOBIOTIC ZEBRAFISH": Lists of DEGs and GO per Cluster: cluster0_CVZvGF.tsv

gene	gene_NAME	p_val_adj	p_val	avg_logFC	pct.1	pct.2
1	ENSDARG00000086917	crygm2d2	1.8251661386853e-113	8.27439540613517e-118	-1.71482240585186	0.152	0.692
2	ENSDARG00000068507	crybb1	2.57684656719027e-98	1.16821405711772e-102	-1.55023165070445	0.185	0.682
3	ENSDARG00000109861	BX545855.1	6.73251097386053e-90	3.05218558974546e-94	-1.62966949692388	0.12	0.587
4	ENSDARG00000087324	crygm2d1	2.77809493859417e-87	1.2594500582982e-91	-1.60070506295682	0.118	0.577
5	ENSDARG00000087765	crygm2d10	2.47117225145333e-82	1.12030657877112e-86	-1.52371030089352	0.123	0.566
6	ENSDARG00000041925	cryba2b	1.11632588891325e-80	5.06086630208202e-85	-1.51975826150138	0.122	0.557
7	ENSDARG00000030411	crygn2	3.92783035160378e-79	1.78068290488883e-83	-1.42011023925828	0.179	0.619
8	ENSDARG00000053862	crygmx	4.74514716689267e-77	2.1512136943026e-81	-1.53351345542106	0.164	0.587
9	ENSDARG00000024548	cryba4	6.79896806887261e-76	3.08231393094234e-80	-1.38754219211078	0.197	0.632
10	ENSDARG00000032929	cryba1l1	1.91526845484675e-73	8.68287448928618e-78	-1.35045101972725	0.215	0.633
11	ENSDARG00000053875	cryba1b	8.30511946701288e-69	3.76512805649328e-73	-1.35123794743186	0.156	0.567
12	ENSDARG00000069801	crygm2d12	9.28231965909154e-63	4.2081420160901e-67	-1.40868085549842	0.117	0.493
13	ENSDARG00000007576	crybb1l1	3.74148331730861e-46	1.69620242873724e-50	-1.21731288701709	0.088	0.391
14	ENSDARG00000016793	crybb1l2	1.29071326806774e-45	5.85145193611268e-50	-1.22379122009334	0.128	0.439
15	ENSDARG00000094310	si:ch211-255g12.6	4.54355206710296e-43	2.05982050371881e-47	-1.21676767756565	0.077	0.361
16	ENSDARG00000057460	crygm2d13	5.54384377505179e-41	2.51330300800244e-45	-1.19667875031577	0.081	0.361
17	ENSDARG00000076790	crygm2d16	2.50483232949633e-40	1.13556638385e-44	-1.20502953501468	0.064	0.328
18	ENSDARG00000088823	crygm2d3	4.87444282478219e-35	2.20982991421806e-39	-1.17217934126651	0.067	0.312
19	ENSDARG00000086658	crygm2d21	2.63579604467039e-30	1.19493881796645e-34	-1.03234130288647	0.067	0.294
20	ENSDARG00000116164	crygm2d8	5.18813977870094e-29	2.35204450933944e-33	-1.021607615308	0.085	0.313
21	ENSDARG00000015445	lim2.4	1.70566278091208e-22	7.73262662486207e-27	-0.952081019996593	0.041	0.209
22	ENSDARG00000030349	cryba2a	2.60545520059099e-21	1.18118378846269e-25	-0.926411397495545	0.076	0.261
23	ENSDARG00000076572	crygm2d7	5.00315524760991e-18	2.26818172436754e-22	-0.823354280249033	0.054	0.212
24	ENSDARG00000092947	cyt1	2.20998585642384e-16	1.00189765909141e-20	-0.562241671372307	0.585	0.746
25	ENSDARG00000101324	apoa1b	2.07077414021008e-15	9.38785991572257e-20	-0.429714668577922	0.589	0.773
26	ENSDARG00000015866	apoa2	1.08365855523693e-13	4.91276886044489e-18	-0.389748861630929	0.576	0.765
27	ENSDARG00000087164	crygm2d4	2.84357687525562e-13	1.28913631120483e-17	-0.752388294437045	0.036	0.156
28	ENSDARG00000074001	crygmxl2	1.12391604740239e-12	5.09527630520622e-17	-0.679710371940387	0.033	0.148
29	ENSDARG00000038439	fabp10a	1.46811124923998e-11	6.65568614217055e-16	-0.532024056795507	0.361	0.549
30	ENSDARG00000058371	krt5	2.71112342544288e-09	1.22908850550498e-13	-0.486835039338331	0.568	0.71
31	ENSDARG00000036832	cyt1l	8.53546844219715e-09	3.86955682391747e-13	-0.620424002049548	0.104	0.234
32	ENSDARG00000012944	myhz2	2.96500261438281e-08	1.34418470141573e-12	-0.597353443380549	0.177	0.328
33	ENSDARG00000069827	crygm2d11	7.8614219743059e-08	3.56397768351886e-12	-0.57850072132236	0.036	0.128
34	ENSDARG00000037790	pvalb8	3.13332121647117e-06	1.42049198316763e-10	0.571599707548052	0.344	0.217
35	ENSDARG00000103199	si:dkey-247k7.2	2.65874686795668e-05	1.205343579634e-09	0.538342542682737	0.11	0.032
36	ENSDARG00000029995	tnni2b.2	0.00820195220865722	3.71835715325833e-07	0.434225542316938	0.151	0.073
37	ENSDARG00000104945	sncb	0.0143316280225024	6.4972472674324e-07	0.269640633088161	0.487	0.378
38	ENSDARG00000069297	upf3a	0.0189407194684391	8.58678006548148e-07	0.420724996267879	0.163	0.084
39	ENSDARG00000090268	krtt1c19e	0.0336289815089709	1.52457074571452e-06	-0.384706971731182	0.437	0.54
40	ENSDARG00000036830	krt91	0.080033096784001	3.62830251083512e-06	-0.273092034207643	0.738	0.814
41	ENSDARG00000017624	krt4	0.11185585027291	5.07098786258543e-06	-0.317139050100254	0.496	0.596
42	ENSDARG00000024433	pvalb4	0.179627656474001	8.14342444800077e-06	0.388055321649619	0.35	0.259
43	ENSDARG00000053973	fetub	0.211927523978522	9.60773977597798e-06	-0.316930950133953	0.123	0.202
44	ENSDARG00000001889	tuba1a	1	0.00575770921244036	-0.251153051573638	0.295	0.351
45	ENSDARG00000006370	atp6v1h	1	0.00259595726352231	0.251089878604147	0.193	0.14
46	ENSDARG00000006397	laptm4a	1	0.0132563499300677	0.273195127048326	0.186	0.146
47	ENSDARG00000007654	nsfa	1	0.00161630634525912	0.319657565171975	0.17	0.119
48	ENSDARG00000008407	tspan7b	1	0.00109155267460422	0.261095338018409	0.409	0.335
49	ENSDARG00000008735	atp6ap2	1	0.0227123654087457	0.250216255023732	0.356	0.319
50	ENSDARG00000014018	lhx1a	1	0.0106380183520444	0.275546605067255	0.12	0.084
51	ENSDARG00000015057	ube2d4	1	0.000267559703692333	0.310680852026431	0.189	0.128
52	ENSDARG00000017338	kidins220b	1	0.0412061282905119	-0.256602254445106	0.104	0.135
53	ENSDARG00000025106	ppp3cb	1	0.000340506666249541	0.362932409510962	0.159	0.102
54	ENSDARG00000025855	camk2n1a	1	0.0028933492138838	0.268647395606403	0.265	0.206
55	ENSDARG00000028066	diras1a	1	0.00426163006756031	0.280276539245837	0.157	0.111
56	ENSDARG00000030440	rsrp1	1	0.00238838976795965	0.252374843689099	0.255	0.197
57	ENSDARG00000036840	krt15	1	0.000125787736453097	-0.401779286738371	0.142	0.215
58	ENSDARG00000039647	slc6a1b	1	0.557641290156473	0.261316919912578	0.125	0.117
59	ENSDARG00000039914	gapdhs	1	0.000130599264869797	0.266491375760712	0.448	0.37
60	ENSDARG00000044684	rbp4l	1	0.00377528814566579	0.262402102894145	0.215	0.162
61	ENSDARG00000045944	slc6a1a	1	0.000163613195155696	0.350046941006197	0.208	0.139
62	ENSDARG00000054696	psmb4	1	0.00838642118701853	0.341645047491321	0.158	0.12
63	ENSDARG00000055589	s100t	1	0.0024589686717843	0.259417603805126	0.11	0.068
64	ENSDARG00000055874	cpe	1	0.0110356377777433	0.261790342415403	0.297	0.248
65	ENSDARG00000056248	si:dkey-183i3.5	1	0.00183895369991838	-0.260416690300473	0.267	0.337
66	ENSDARG00000059311	dpysl5b	1	0.00181645700742778	0.327881337070716	0.173	0.123
67	ENSDARG00000060697	kmt2bb	1	0.00339425236284004	0.262949175742441	0.248	0.195
68	ENSDARG00000060853	nckap1	1	0.0200966488867903	0.260065911298153	0.114	0.082
69	ENSDARG00000062056	elmod1	1	0.00506517193778907	0.275625715952969	0.104	0.066
70	ENSDARG00000068680	ctrl	1	0.0270869815069441	0.257875405254145	0.102	0.073
71	ENSDARG00000071011	cdk5r2a	1	0.000764892996170763	0.316314185467556	0.175	0.12
72	ENSDARG00000073704	si:dkeyp-72g9.4	1	0.00461836562529653	0.275853992411789	0.176	0.129
73	ENSDARG00000077045	scg5	1	0.0247849567311247	0.250858803120152	0.146	0.111
74	ENSDARG00000077847	olfm2a	1	0.00413652570520364	0.296963017770293	0.232	0.18
75	ENSDARG00000088091	pfn1	1	0.000211652538930733	-0.283153410744761	0.481	0.561
76	ENSDARG00000097528	si:dkey-7j14.5	1	0.016802770817918	0.251867232046428	0.262	0.216
77	ENSDARG00000098702	zgc:165603	1	0.0138277896205507	0.274173338500559	0.16	0.12
78	ENSDARG00000099675	kdm4b	1	0.00105368686378722	0.308520070745663	0.191	0.135
79	ENSDARG00000103505	fbxl3a	1	0.00148949245713697	0.290317148975463	0.153	0.103
80	ENSDARG00000104436	zgc:153426	1	0.00352059152541671	0.293472045528197	0.16	0.112
81	ENSDARG00000104458	rnasekb	1	0.000262396623707539	0.286635498231072	0.437	0.378
