## Supplementary material for "GLOBAL HOST RESPONSES TO THE MICROBIOTA AT SINGLE CELL RESOLUTION IN GNOTOBIOTIC ZEBRAFISH": Lists of DEGs and GO per Cluster: clu1_GOresults_CVZup.tsv

ONTOLOGY	ID	Description	GeneRatio	BgRatio	pvalue	p.adjust	qvalue	geneID	Count
GO:0006836	BP	GO:0006836	neurotransmitter transport	3/15	117/19170	9.55626771716796e-05	9.55626771716796e-05	0.0129764056369965	ENSDARG00000045944/ENSDARG00000025206/ENSDARG00000068787	3
GO:0030424	CC	GO:0030424	axon	3/18	155/19398	0.000373871828827317	0.000373871828827317	0.0109542198418529	ENSDARG00000045944/ENSDARG00000025206/ENSDARG00000026531	3
GO:0099503	CC	GO:0099503	secretory vesicle	3/18	166/19398	0.000456922099811341	0.000456922099811341	0.0109542198418529	ENSDARG00000077045/ENSDARG00000025206/ENSDARG00000068787	3
GO:0030141	CC	GO:0030141	secretory granule	2/18	41/19398	0.00065272754489449	0.00065272754489449	0.0109542198418529	ENSDARG00000077045/ENSDARG00000025206	2
GO:0030133	CC	GO:0030133	transport vesicle	3/18	195/19398	0.000730281322790195	0.000730281322790195	0.0109542198418529	ENSDARG00000025206/ENSDARG00000038814/ENSDARG00000068787	3
GO:0008021	CC	GO:0008021	synaptic vesicle	2/18	113/19398	0.00484198097479697	0.00484198097479697	0.0485499752539368	ENSDARG00000025206/ENSDARG00000068787	2
GO:0044456	CC	GO:0044456	synapse part	3/18	379/19398	0.00485499752539368	0.00485499752539368	0.0485499752539368	ENSDARG00000025206/ENSDARG00000068787/ENSDARG00000070626	3
GO:0005328	MF	GO:0005328	neurotransmitter:sodium symporter activity	2/17	44/19574	0.000657364102409806	0.000657364102409806	0.0318302618008959	ENSDARG00000045944/ENSDARG00000068787	2
GO:0005326	MF	GO:0005326	neurotransmitter transporter activity	2/17	64/19574	0.00138666727084982	0.00138666727084982	0.0335719444521535	ENSDARG00000045944/ENSDARG00000068787	2
