## Supplementary material for "GLOBAL HOST RESPONSES TO THE MICROBIOTA AT SINGLE CELL RESOLUTION IN GNOTOBIOTIC ZEBRAFISH": Lists of DEGs and GO per Cluster: clu1_GOresults_GFup_fdr.tsv

ONTOLOGY	ID	Description	GeneRatio	BgRatio	pvalue	p.adjust	qvalue	geneID	Count
GO:0002088	BP	GO:0002088	lens development in camera-type eye	22/39	105/19170	7.98902409415461e-41	1.68568408386662e-38	1.2530153579253e-38	ENSDARG00000053862/ENSDARG00000032929/ENSDARG00000068507/ENSDARG00000087324/ENSDARG00000024548/ENSDARG00000069801/ENSDARG00000087765/ENSDARG00000030411/ENSDARG00000041925/ENSDARG00000053875/ENSDARG00000016793/ENSDARG00000030349/ENSDARG00000007576/ENSDARG00000088823/ENSDARG00000076790/ENSDARG00000086658/ENSDARG00000076572/ENSDARG00000057460/ENSDARG00000074001/ENSDARG00000069827/ENSDARG00000073750/…	22
GO:0007601	BP	GO:0007601	visual perception	21/39	186/19170	8.92023838554221e-33	9.41085149674703e-31	6.99534483918836e-31	ENSDARG00000053862/ENSDARG00000032929/ENSDARG00000068507/ENSDARG00000087324/ENSDARG00000024548/ENSDARG00000069801/ENSDARG00000087765/ENSDARG00000030411/ENSDARG00000041925/ENSDARG00000053875/ENSDARG00000016793/ENSDARG00000030349/ENSDARG00000007576/ENSDARG00000088823/ENSDARG00000076790/ENSDARG00000086658/ENSDARG00000076572/ENSDARG00000057460/ENSDARG00000074001/ENSDARG00000069827/ENSDARG00000073750	21
GO:0050953	BP	GO:0050953	sensory perception of light stimulus	21/39	195/19170	2.52460103839589e-32	1.77563606367178e-30	1.31987913937189e-30	ENSDARG00000053862/ENSDARG00000032929/ENSDARG00000068507/ENSDARG00000087324/ENSDARG00000024548/ENSDARG00000069801/ENSDARG00000087765/ENSDARG00000030411/ENSDARG00000041925/ENSDARG00000053875/ENSDARG00000016793/ENSDARG00000030349/ENSDARG00000007576/ENSDARG00000088823/ENSDARG00000076790/ENSDARG00000086658/ENSDARG00000076572/ENSDARG00000057460/ENSDARG00000074001/ENSDARG00000069827/ENSDARG00000073750	21
GO:0043010	BP	GO:0043010	camera-type eye development	23/39	441/19170	3.18822166969161e-28	1.68178693076233e-26	1.25011849680013e-26	ENSDARG00000053862/ENSDARG00000032929/ENSDARG00000068507/ENSDARG00000087324/ENSDARG00000024548/ENSDARG00000069801/ENSDARG00000087765/ENSDARG00000030411/ENSDARG00000041925/ENSDARG00000053875/ENSDARG00000016793/ENSDARG00000030349/ENSDARG00000007576/ENSDARG00000088823/ENSDARG00000076790/ENSDARG00000086658/ENSDARG00000076572/ENSDARG00000057460/ENSDARG00000074001/ENSDARG00000069827/ENSDARG00000073750/…	23
GO:0007600	BP	GO:0007600	sensory perception	21/39	402/19170	1.48801089464521e-25	6.2794059754028e-24	4.66765522741341e-24	ENSDARG00000053862/ENSDARG00000032929/ENSDARG00000068507/ENSDARG00000087324/ENSDARG00000024548/ENSDARG00000069801/ENSDARG00000087765/ENSDARG00000030411/ENSDARG00000041925/ENSDARG00000053875/ENSDARG00000016793/ENSDARG00000030349/ENSDARG00000007576/ENSDARG00000088823/ENSDARG00000076790/ENSDARG00000086658/ENSDARG00000076572/ENSDARG00000057460/ENSDARG00000074001/ENSDARG00000069827/ENSDARG00000073750	21
GO:0002011	BP	GO:0002011	morphogenesis of an epithelial sheet	4/39	108/19170	6.73164485517998e-05	0.00236729510740496	0.00175967558495056	ENSDARG00000015866/ENSDARG00000088091/ENSDARG00000004588/ENSDARG00000095743	4
GO:0061386	BP	GO:0061386	closure of optic fissure	2/39	17/19170	0.000538002307214734	0.0162169266889013	0.0120544877857136	ENSDARG00000004588/ENSDARG00000095743	2
GO:0002072	BP	GO:0002072	optic cup morphogenesis involved in camera-type eye development	2/39	19/19170	0.000674722178980634	0.0177957974706142	0.0132281058773835	ENSDARG00000004588/ENSDARG00000095743	2
GO:0045879	BP	GO:0045879	negative regulation of smoothened signaling pathway	2/39	24/19170	0.00108205236538547	0.0253681165662594	0.0188568189991152	ENSDARG00000004588/ENSDARG00000095743	2
GO:0060900	BP	GO:0060900	embryonic camera-type eye formation	2/39	29/19170	0.00158152942824695	0.0333702709360107	0.024805040506189	ENSDARG00000004588/ENSDARG00000095743	2
GO:0005882	CC	GO:0005882	intermediate filament	7/37	91/19398	3.63030616551538e-10	6.08211113451813e-09	4.33698926400274e-09	ENSDARG00000092947/ENSDARG00000058371/ENSDARG00000090268/ENSDARG00000036832/ENSDARG00000017624/ENSDARG00000036840/ENSDARG00000055192	7
GO:0045111	CC	GO:0045111	intermediate filament cytoskeleton	7/37	92/19398	3.92394266743105e-10	6.08211113451813e-09	4.33698926400274e-09	ENSDARG00000092947/ENSDARG00000058371/ENSDARG00000090268/ENSDARG00000036832/ENSDARG00000017624/ENSDARG00000036840/ENSDARG00000055192	7
GO:0099513	CC	GO:0099513	polymeric cytoskeletal fiber	7/37	360/19398	4.55944271085231e-06	4.71142413454739e-05	3.35958936589118e-05	ENSDARG00000092947/ENSDARG00000058371/ENSDARG00000090268/ENSDARG00000036832/ENSDARG00000017624/ENSDARG00000036840/ENSDARG00000055192	7
GO:0045095	CC	GO:0045095	keratin filament	2/37	13/19398	0.000272495959202385	0.00211184368381849	0.00150589872190792	ENSDARG00000058371/ENSDARG00000017624	2
GO:0005212	MF	GO:0005212	structural constituent of eye lens	22/41	75/19574	5.23600339732973e-44	1.15192074741254e-42	9.36969028995847e-43	ENSDARG00000053862/ENSDARG00000032929/ENSDARG00000068507/ENSDARG00000087324/ENSDARG00000024548/ENSDARG00000069801/ENSDARG00000087765/ENSDARG00000030411/ENSDARG00000041925/ENSDARG00000053875/ENSDARG00000016793/ENSDARG00000030349/ENSDARG00000007576/ENSDARG00000088823/ENSDARG00000076790/ENSDARG00000086658/ENSDARG00000076572/ENSDARG00000057460/ENSDARG00000015445/ENSDARG00000074001/ENSDARG00000069827/…	22
