## Supplementary material for "GLOBAL HOST RESPONSES TO THE MICROBIOTA AT SINGLE CELL RESOLUTION IN GNOTOBIOTIC ZEBRAFISH": Lists of DEGs and GO per Cluster: cluster1_CVZvGF.tsv

gene	gene_NAME	p_val_adj	p_val	avg_logFC	pct.1	pct.2
1	ENSDARG00000086917	crygm2d2	2.67427115813656e-95	1.21238152059867e-99	-1.69983406303594	0.154	0.701
2	ENSDARG00000053862	crygmx	1.31794537308059e-77	5.97490875455884e-82	-1.59619335605677	0.149	0.632
3	ENSDARG00000032929	cryba1l1	9.27562582537527e-77	4.20510736484508e-81	-1.49888619480555	0.172	0.665
4	ENSDARG00000068507	crybb1	1.83996546913251e-76	8.34148820896049e-81	-1.53884433890342	0.182	0.661
5	ENSDARG00000087324	crygm2d1	1.17389860510578e-69	5.32187235971431e-74	-1.58944943855864	0.128	0.572
6	ENSDARG00000024548	cryba4	5.80347809879022e-69	2.63100829576128e-73	-1.34659764605556	0.229	0.687
7	ENSDARG00000109861	BX545855.1	5.75370868622155e-65	2.60844531971237e-69	-1.41704318742899	0.145	0.587
8	ENSDARG00000069801	crygm2d12	3.87579677123586e-64	1.75709346778305e-68	-1.4243730281145	0.128	0.565
9	ENSDARG00000087765	crygm2d10	1.98403363127815e-63	8.99462159433379e-68	-1.35760704380144	0.132	0.57
10	ENSDARG00000030411	crygn2	1.55359899401773e-60	7.04324505402905e-65	-1.35090285477123	0.17	0.601
11	ENSDARG00000041925	cryba2b	9.84319784393698e-56	4.46241628612611e-60	-1.30412167442216	0.173	0.585
12	ENSDARG00000053875	cryba1b	2.47421760688981e-55	1.12168719144519e-59	-1.27687420846783	0.179	0.589
13	ENSDARG00000016793	crybb1l2	7.10394719095558e-49	3.2205762947482e-53	-1.30751963520371	0.108	0.47
14	ENSDARG00000094310	si:ch211-255g12.6	2.54137910445933e-37	1.15213487372351e-41	-1.14066780356765	0.079	0.373
15	ENSDARG00000030349	cryba2a	2.85767931208794e-36	1.29552965458697e-40	-1.12956629712872	0.057	0.332
16	ENSDARG00000007576	crybb1l1	3.37471600583376e-36	1.52992837330391e-40	-1.05368909924554	0.091	0.389
17	ENSDARG00000088823	crygm2d3	1.78359195034608e-31	8.08591871586761e-36	-1.10584560338528	0.088	0.359
18	ENSDARG00000076790	crygm2d16	3.72536972540747e-28	1.68889732768495e-32	-0.908340077108104	0.055	0.292
19	ENSDARG00000086658	crygm2d21	2.31128367888451e-26	1.04782105308029e-30	-1.02198692812807	0.074	0.309
20	ENSDARG00000076572	crygm2d7	1.05251845521227e-25	4.77159513651407e-30	-0.945396303421262	0.046	0.257
21	ENSDARG00000116164	crygm2d8	1.57430851047408e-25	7.13713170039929e-30	-0.962268055214418	0.085	0.326
22	ENSDARG00000057460	crygm2d13	1.64379350606428e-24	7.4521421074634e-29	-0.952373862207611	0.086	0.323
23	ENSDARG00000015445	lim2.4	1.56934008070985e-20	7.11460731122428e-25	-0.902541740111426	0.058	0.252
24	ENSDARG00000015866	apoa2	6.26900502010054e-16	2.84205504583395e-20	-0.516723476451192	0.55	0.753
25	ENSDARG00000101324	apoa1b	1.95366334487432e-14	8.85693782244227e-19	-0.517468102276156	0.573	0.748
26	ENSDARG00000074001	crygmxl2	4.77186116757909e-12	2.16332449341694e-16	-0.592864456159757	0.034	0.164
27	ENSDARG00000087164	crygm2d4	1.97032751163786e-11	8.93248486552662e-16	-0.629921798270257	0.039	0.168
28	ENSDARG00000069827	crygm2d11	2.13530341754083e-11	9.68040356125137e-16	-0.638252873906733	0.038	0.164
29	ENSDARG00000092947	cyt1	1.52404006593846e-08	6.90923957719858e-13	-0.372166616058627	0.633	0.775
30	ENSDARG00000012944	myhz2	1.41989532972543e-07	6.43709914645677e-12	-0.502253619152238	0.172	0.33
31	ENSDARG00000058371	krt5	5.26074235918682e-07	2.38495890796392e-11	-0.466104711662562	0.543	0.691
32	ENSDARG00000038439	fabp10a	1.74057984599383e-06	7.89092322963926e-11	-0.443459541831913	0.393	0.547
33	ENSDARG00000090268	krtt1c19e	2.0537337345767e-06	9.31060719274955e-11	-0.476907890345306	0.363	0.534
34	ENSDARG00000077045	scg5	0.000509674129069875	2.3106089811854e-08	0.382375193696754	0.445	0.295
35	ENSDARG00000073750	crygm2d18	0.0017997377283414	8.15911564213163e-08	-0.455341560035229	0.038	0.112
36	ENSDARG00000042948	dnajc5aa	0.0276549695666027	1.25373875993303e-06	0.250157292154667	0.644	0.515
37	ENSDARG00000070037	rgs8	0.0407637978462403	1.84802782873516e-06	0.365950289801491	0.147	0.066
38	ENSDARG00000088091	pfn1	0.0751787774395593	3.40823181791456e-06	-0.281540816978746	0.44	0.566
39	ENSDARG00000024433	pvalb4	0.137147821733854	6.2176000423363e-06	0.436398789611904	0.357	0.257
40	ENSDARG00000036832	cyt1l	0.220455225513549	9.99434334543246e-06	-0.334239689541855	0.16	0.256
41	ENSDARG00000092170	apoc1	0.271699705595268	1.2317513174144e-05	-0.386070854363614	0.064	0.131
42	ENSDARG00000099200	zgc:123103	0.318755383047665	1.44507835274125e-05	-0.279018358093924	0.042	0.102
43	ENSDARG00000103199	si:dkey-247k7.2	0.458645866103544	2.07927221916558e-05	0.326257192580374	0.107	0.043
44	ENSDARG00000098852	smdt1b	0.535344030490056	2.42698354560729e-05	-0.28941888179551	0.152	0.244
45	ENSDARG00000045944	slc6a1a	0.857350451481838	3.88680048726919e-05	0.297795761589212	0.648	0.549
46	ENSDARG00000004588	sox4a	1	0.0150311235610052	-0.251929938726769	0.266	0.321
47	ENSDARG00000017624	krt4	1	0.000210304573950342	-0.250149238976244	0.502	0.599
48	ENSDARG00000024299	c1qtnf4	1	0.0167762275590754	0.256498526899054	0.26	0.214
49	ENSDARG00000025206	syt2a	1	0.000572665950621627	0.289639084972522	0.504	0.425
50	ENSDARG00000026531	alcama	1	0.0423391780143057	0.277985336991437	0.22	0.18
51	ENSDARG00000033382	grifin	1	0.000255708120983192	-0.265503637535207	0.05	0.102
52	ENSDARG00000033447	nxph1	1	0.132185966763147	0.261158767869433	0.205	0.178
53	ENSDARG00000036840	krt15	1	0.000329271909083936	-0.258627198933965	0.136	0.211
54	ENSDARG00000037790	pvalb8	1	5.26034451843885e-05	0.357601007519816	0.319	0.235
55	ENSDARG00000037855	taf11	1	0.000252979682086961	0.26671872854849	0.13	0.069
56	ENSDARG00000038814	myrip	1	0.00017413145835925	0.307266711098469	0.208	0.133
57	ENSDARG00000042296	dlx5a	1	0.0535140463704574	-0.28489448881621	0.1	0.133
58	ENSDARG00000043561	psmc1b	1	0.000368070652787206	0.256026513577552	0.13	0.071
59	ENSDARG00000055192	zgc:136930	1	5.54684328812036e-05	-0.276613792347718	0.321	0.421
60	ENSDARG00000057881	si:dkey-33c12.3	1	0.0419999637820502	0.528844170129164	0.114	0.081
61	ENSDARG00000058369	mex3b	1	0.00362009781903052	-0.322038919382774	0.104	0.154
62	ENSDARG00000058379	otpb	1	0.664107270459298	-0.251680733853109	0.097	0.104
63	ENSDARG00000063095	ctsf	1	4.59942577978592e-05	0.279067882455948	0.489	0.39
64	ENSDARG00000068787	slc6a17	1	0.0459087235181349	0.267891844437031	0.24	0.202
65	ENSDARG00000070626	cacng8b	1	0.00720607593524498	0.274044919235565	0.236	0.181
66	ENSDARG00000077799	egr4	1	0.166448819590848	-0.284838265417198	0.146	0.173
67	ENSDARG00000079274	prss59.1	1	0.00051268376137321	0.297488576856595	0.258	0.183
68	ENSDARG00000079396	lrfn5b	1	0.0146280519575007	0.253182522585057	0.155	0.112
69	ENSDARG00000079964	dlx2a	1	0.201215895206065	-0.306937290713572	0.09	0.109
70	ENSDARG00000089418	si:dkey-164f24.2	1	0.0204442255166311	-0.277896584087825	0.072	0.107
71	ENSDARG00000095743	sox11b	1	0.0140648657380531	-0.449629558162519	0.123	0.166
72	ENSDARG00000099374	sp9	1	0.0395660767312837	-0.351963096143134	0.081	0.112
73	ENSDARG00000103619	si:ch73-238c9.1	1	0.000510754470785998	0.271261467953186	0.103	0.052
74	ENSDARG00000103846	hspa5	1	0.00733115664439316	0.320925912371792	0.187	0.136
75	ENSDARG00000104264	XKR4	1	0.00164966409833933	0.306263057772767	0.222	0.159
