## Supplementary material for "GLOBAL HOST RESPONSES TO THE MICROBIOTA AT SINGLE CELL RESOLUTION IN GNOTOBIOTIC ZEBRAFISH": Lists of DEGs and GO per Cluster: clu7_GOresults_CVZup.tsv

ONTOLOGY	ID	Description	GeneRatio	BgRatio	pvalue	p.adjust	qvalue	geneID	Count
GO:0046686	BP	GO:0046686	response to cadmium ion	1/1	18/19170	0.000938967136150159	0.000938967136150159	NA	ENSDARG00000055723	1
GO:0034605	BP	GO:0034605	cellular response to heat	1/1	26/19170	0.00135628586332825	0.00135628586332825	NA	ENSDARG00000055723	1
GO:0042026	BP	GO:0042026	protein refolding	1/1	27/19170	0.00140845070422524	0.00140845070422524	NA	ENSDARG00000055723	1
GO:0051085	BP	GO:0051085	chaperone cofactor-dependent protein refolding	1/1	33/19170	0.00172143974960881	0.00172143974960881	NA	ENSDARG00000055723	1
GO:0051084	BP	GO:0051084	'de novo' posttranslational protein folding	1/1	35/19170	0.00182576943140333	0.00182576943140333	NA	ENSDARG00000055723	1
GO:0006458	BP	GO:0006458	'de novo' protein folding	1/1	36/19170	0.00187793427230043	0.00187793427230043	NA	ENSDARG00000055723	1
GO:0009408	BP	GO:0009408	response to heat	1/1	39/19170	0.00203442879499205	0.00203442879499205	NA	ENSDARG00000055723	1
GO:0061077	BP	GO:0061077	chaperone-mediated protein folding	1/1	43/19170	0.0022430881585811	0.0022430881585811	NA	ENSDARG00000055723	1
GO:0034620	BP	GO:0034620	cellular response to unfolded protein	1/1	51/19170	0.00266040688575908	0.00266040688575908	NA	ENSDARG00000055723	1
GO:0006986	BP	GO:0006986	response to unfolded protein	1/1	56/19170	0.00292123109024511	0.00292123109024511	NA	ENSDARG00000055723	1
GO:0060216	BP	GO:0060216	definitive hemopoiesis	1/1	63/19170	0.00328638497652578	0.00328638497652578	NA	ENSDARG00000055723	1
GO:0009266	BP	GO:0009266	response to temperature stimulus	1/1	67/19170	0.00349504434011472	0.00349504434011472	NA	ENSDARG00000055723	1
GO:0035967	BP	GO:0035967	cellular response to topologically incorrect protein	1/1	70/19170	0.00365153886280645	0.00365153886280645	NA	ENSDARG00000055723	1
GO:0035966	BP	GO:0035966	response to topologically incorrect protein	1/1	75/19170	0.00391236306729281	0.00391236306729281	NA	ENSDARG00000055723	1
GO:0010038	BP	GO:0010038	response to metal ion	1/1	98/19170	0.00511215440792911	0.00511215440792911	NA	ENSDARG00000055723	1
GO:0010035	BP	GO:0010035	response to inorganic substance	1/1	126/19170	0.00657276995305167	0.00657276995305167	NA	ENSDARG00000055723	1
GO:0006457	BP	GO:0006457	protein folding	1/1	153/19170	0.00798122065727691	0.00798122065727691	NA	ENSDARG00000055723	1
GO:0009628	BP	GO:0009628	response to abiotic stimulus	1/1	429/19170	0.0223787167449138	0.0223787167449138	NA	ENSDARG00000055723	1
GO:0044183	MF	GO:0044183	protein binding involved in protein folding	1/2	16/19574	0.00163419526978648	0.00163419526978648	NA	ENSDARG00000055723	1
GO:0005501	MF	GO:0005501	retinoid binding	1/2	17/19574	0.00173628810184789	0.00173628810184789	NA	ENSDARG00000027088	1
GO:0019840	MF	GO:0019840	isoprenoid binding	1/2	17/19574	0.00173628810184789	0.00173628810184789	NA	ENSDARG00000027088	1
GO:0051787	MF	GO:0051787	misfolded protein binding	1/2	24/19574	0.00245079175870233	0.00245079175870233	NA	ENSDARG00000055723	1
GO:0033293	MF	GO:0033293	monocarboxylic acid binding	1/2	32/19574	0.00326705415030015	0.00326705415030015	NA	ENSDARG00000027088	1
GO:0031072	MF	GO:0031072	heat shock protein binding	1/2	48/19574	0.00489857664154114	0.00489857664154114	NA	ENSDARG00000055723	1
GO:0051082	MF	GO:0051082	unfolded protein binding	1/2	111/19574	0.0113097058074223	0.0113097058074223	NA	ENSDARG00000055723	1
GO:0031406	MF	GO:0031406	carboxylic acid binding	1/2	123/19574	0.0125285241458213	0.0125285241458213	NA	ENSDARG00000027088	1
GO:0043177	MF	GO:0043177	organic acid binding	1/2	137/19574	0.0139495287847049	0.0139495287847049	NA	ENSDARG00000027088	1
GO:0042623	MF	GO:0042623	ATPase activity, coupled	1/2	296/19574	0.0300162844775185	0.0300162844775185	NA	ENSDARG00000055723	1
GO:0016887	MF	GO:0016887	ATPase activity	1/2	393/19574	0.0397532010581845	0.0397532010581845	NA	ENSDARG00000055723	1
GO:0008289	MF	GO:0008289	lipid binding	1/2	473/19574	0.0477466882068256	0.0477466882068256	NA	ENSDARG00000027088	1
