## Supplementary material for "GLOBAL HOST RESPONSES TO THE MICROBIOTA AT SINGLE CELL RESOLUTION IN GNOTOBIOTIC ZEBRAFISH": Lists of DEGs and GO per Cluster: clu7_GOresults_GFup.tsv

ONTOLOGY	ID	Description	GeneRatio	BgRatio	pvalue	p.adjust	qvalue	geneID	Count
GO:0002088	BP	GO:0002088	lens development in camera-type eye	20/33	105/19170	4.68170127091911e-38	4.68170127091911e-38	5.56876045909326e-36	ENSDARG00000024548/ENSDARG00000087324/ENSDARG00000032929/ENSDARG00000068507/ENSDARG00000053862/ENSDARG00000069801/ENSDARG00000030411/ENSDARG00000087765/ENSDARG00000053875/ENSDARG00000041925/ENSDARG00000016793/ENSDARG00000057460/ENSDARG00000076790/ENSDARG00000007576/ENSDARG00000088823/ENSDARG00000086658/ENSDARG00000076572/ENSDARG00000030349/ENSDARG00000069827/ENSDARG00000074001	20
GO:0007601	BP	GO:0007601	visual perception	20/33	186/19170	9.85341408415381e-33	9.85341408415381e-33	5.86018837636516e-31	ENSDARG00000024548/ENSDARG00000087324/ENSDARG00000032929/ENSDARG00000068507/ENSDARG00000053862/ENSDARG00000069801/ENSDARG00000030411/ENSDARG00000087765/ENSDARG00000053875/ENSDARG00000041925/ENSDARG00000016793/ENSDARG00000057460/ENSDARG00000076790/ENSDARG00000007576/ENSDARG00000088823/ENSDARG00000086658/ENSDARG00000076572/ENSDARG00000030349/ENSDARG00000069827/ENSDARG00000074001	20
GO:0050953	BP	GO:0050953	sensory perception of light stimulus	20/33	195/19170	2.6513171932015e-32	2.6513171932015e-32	1.05122400993603e-30	ENSDARG00000024548/ENSDARG00000087324/ENSDARG00000032929/ENSDARG00000068507/ENSDARG00000053862/ENSDARG00000069801/ENSDARG00000030411/ENSDARG00000087765/ENSDARG00000053875/ENSDARG00000041925/ENSDARG00000016793/ENSDARG00000057460/ENSDARG00000076790/ENSDARG00000007576/ENSDARG00000088823/ENSDARG00000086658/ENSDARG00000076572/ENSDARG00000030349/ENSDARG00000069827/ENSDARG00000074001	20
GO:0007600	BP	GO:0007600	sensory perception	20/33	402/19170	7.54580785409888e-26	7.54580785409888e-26	2.24388496713993e-24	ENSDARG00000024548/ENSDARG00000087324/ENSDARG00000032929/ENSDARG00000068507/ENSDARG00000053862/ENSDARG00000069801/ENSDARG00000030411/ENSDARG00000087765/ENSDARG00000053875/ENSDARG00000041925/ENSDARG00000016793/ENSDARG00000057460/ENSDARG00000076790/ENSDARG00000007576/ENSDARG00000088823/ENSDARG00000086658/ENSDARG00000076572/ENSDARG00000030349/ENSDARG00000069827/ENSDARG00000074001	20
GO:0043010	BP	GO:0043010	camera-type eye development	20/33	441/19170	4.89237497343188e-25	4.89237497343188e-25	1.16387025683748e-23	ENSDARG00000024548/ENSDARG00000087324/ENSDARG00000032929/ENSDARG00000068507/ENSDARG00000053862/ENSDARG00000069801/ENSDARG00000030411/ENSDARG00000087765/ENSDARG00000053875/ENSDARG00000041925/ENSDARG00000016793/ENSDARG00000057460/ENSDARG00000076790/ENSDARG00000007576/ENSDARG00000088823/ENSDARG00000086658/ENSDARG00000076572/ENSDARG00000030349/ENSDARG00000069827/ENSDARG00000074001	20
GO:0005882	CC	GO:0005882	intermediate filament	5/28	91/19398	1.83494809146048e-07	1.83494809146048e-07	6.12153016133936e-07	ENSDARG00000092947/ENSDARG00000058371/ENSDARG00000036832/ENSDARG00000090268/ENSDARG00000055192	5
GO:0045111	CC	GO:0045111	intermediate filament cytoskeleton	5/28	92/19398	1.9384845510908e-07	1.9384845510908e-07	6.12153016133936e-07	ENSDARG00000092947/ENSDARG00000058371/ENSDARG00000036832/ENSDARG00000090268/ENSDARG00000055192	5
GO:0099513	CC	GO:0099513	polymeric cytoskeletal fiber	5/28	360/19398	0.000148063875911174	0.000148063875911174	0.000311713422970892	ENSDARG00000092947/ENSDARG00000058371/ENSDARG00000036832/ENSDARG00000090268/ENSDARG00000055192	5
GO:0034364	CC	GO:0034364	high-density lipoprotein particle	1/28	13/19398	0.0186088687705688	0.0186088687705688	0.0150469950629986	ENSDARG00000101324	1
GO:0042627	CC	GO:0042627	chylomicron	1/28	13/19398	0.0186088687705688	0.0186088687705688	0.0150469950629986	ENSDARG00000101324	1
GO:0045095	CC	GO:0045095	keratin filament	1/28	13/19398	0.0186088687705688	0.0186088687705688	0.0150469950629986	ENSDARG00000058371	1
GO:0032994	CC	GO:0032994	protein-lipid complex	1/28	15/19398	0.0214419679647729	0.0214419679647729	0.0150469950629986	ENSDARG00000101324	1
GO:0034358	CC	GO:0034358	plasma lipoprotein particle	1/28	15/19398	0.0214419679647729	0.0214419679647729	0.0150469950629986	ENSDARG00000101324	1
GO:1990777	CC	GO:1990777	lipoprotein particle	1/28	15/19398	0.0214419679647729	0.0214419679647729	0.0150469950629986	ENSDARG00000101324	1
GO:0005212	MF	GO:0005212	structural constituent of eye lens	21/35	75/19574	1.82016062497005e-43	1.82016062497005e-43	4.21510881572012e-42	ENSDARG00000024548/ENSDARG00000087324/ENSDARG00000032929/ENSDARG00000068507/ENSDARG00000053862/ENSDARG00000069801/ENSDARG00000030411/ENSDARG00000087765/ENSDARG00000053875/ENSDARG00000041925/ENSDARG00000016793/ENSDARG00000057460/ENSDARG00000076790/ENSDARG00000007576/ENSDARG00000088823/ENSDARG00000086658/ENSDARG00000015445/ENSDARG00000076572/ENSDARG00000030349/ENSDARG00000069827/ENSDARG00000074001	21
