## Supplementary material for "GLOBAL HOST RESPONSES TO THE MICROBIOTA AT SINGLE CELL RESOLUTION IN GNOTOBIOTIC ZEBRAFISH": Lists of DEGs and GO per Cluster: cluster7_CVZvGF.tsv

gene	gene_NAME	p_val_adj	p_val	avg_logFC	pct.1	pct.2
1	ENSDARG00000086917	crygm2d2	7.3615764157302e-69	3.33737257037365e-73	-1.30284647177684	0.202	0.759
2	ENSDARG00000024548	cryba4	4.85682513790505e-62	2.20184293131972e-66	-1.17016229465584	0.206	0.732
3	ENSDARG00000087324	crygm2d1	1.19156287233561e-59	5.4019533608469e-64	-1.04171672536597	0.149	0.692
4	ENSDARG00000032929	cryba1l1	1.15215099807173e-57	5.22327952702752e-62	-1.1243125203407	0.208	0.717
5	ENSDARG00000068507	crybb1	2.07167922154334e-55	9.39196310428571e-60	-1.08737455707846	0.208	0.708
6	ENSDARG00000053862	crygmx	4.95082390946161e-54	2.24445729869508e-58	-1.06447987255929	0.168	0.672
7	ENSDARG00000069801	crygm2d12	2.58295612868203e-52	1.17098382839878e-56	-1.03735983608791	0.151	0.641
8	ENSDARG00000030411	crygn2	1.10947002819311e-49	5.02978523979106e-54	-0.993236925279477	0.183	0.663
9	ENSDARG00000087765	crygm2d10	2.60024559781072e-49	1.17882201369604e-53	-1.02760330698381	0.13	0.603
10	ENSDARG00000109861	BX545855.1	9.86044946044911e-45	4.47023731092987e-49	-0.963674442587423	0.176	0.638
11	ENSDARG00000053875	cryba1b	6.44184272351331e-44	2.92041106333906e-48	-0.915734783453334	0.172	0.623
12	ENSDARG00000041925	cryba2b	6.19483310711034e-40	2.80842918991311e-44	-0.847798948852529	0.204	0.629
13	ENSDARG00000094310	si:ch211-255g12.6	1.72990089736046e-36	7.84251018841447e-41	-0.693592581830802	0.057	0.435
14	ENSDARG00000016793	crybb1l2	1.58721461795549e-29	7.19564157201689e-34	-0.768020293042729	0.149	0.509
15	ENSDARG00000057460	crygm2d13	3.50423220751341e-29	1.58864457680361e-33	-0.642735118027857	0.103	0.449
16	ENSDARG00000076790	crygm2d16	5.34791530372178e-27	2.42447878489518e-31	-0.625030281167331	0.069	0.386
17	ENSDARG00000007576	crybb1l1	6.31281035579226e-27	2.86191420608952e-31	-0.646291526228553	0.103	0.429
18	ENSDARG00000088823	crygm2d3	2.13800076823411e-25	9.69263200758956e-30	-0.62516986941576	0.071	0.384
19	ENSDARG00000086658	crygm2d21	3.37917764996772e-20	1.53195106082497e-24	-0.548117516016728	0.086	0.359
20	ENSDARG00000116164	crygm2d8	1.86050348588834e-19	8.4345973609953e-24	-0.562232000532175	0.103	0.382
21	ENSDARG00000015445	lim2.4	9.13586814047135e-19	4.14174818227915e-23	-0.526807691983719	0.061	0.306
22	ENSDARG00000076572	crygm2d7	2.64290773821506e-16	1.19816290607265e-20	-0.386589926033373	0.046	0.268
23	ENSDARG00000030349	cryba2a	3.65486654395009e-14	1.65693469215255e-18	-0.42476194783274	0.088	0.317
24	ENSDARG00000101324	apoa1b	3.88075082462656e-14	1.7593393891679e-18	-0.439032060510329	0.613	0.844
25	ENSDARG00000087164	crygm2d4	3.00248721391942e-10	1.36117835430203e-14	-0.320564028051309	0.038	0.201
26	ENSDARG00000069827	crygm2d11	2.80206664816055e-09	1.27031763902464e-13	-0.306523647555803	0.034	0.183
27	ENSDARG00000074001	crygmxl2	1.52551871574437e-07	6.91594303991462e-12	-0.275939033200436	0.042	0.181
28	ENSDARG00000015866	apoa2	2.46555732685521e-07	1.11776105125361e-11	-0.403406457798859	0.637	0.781
29	ENSDARG00000038439	fabp10a	3.58575178937599e-07	1.62560150030646e-11	-0.415753159987045	0.42	0.614
30	ENSDARG00000092947	cyt1	2.70591101625044e-06	1.22672545845065e-10	-0.353589533657508	0.672	0.83
31	ENSDARG00000058371	krt5	0.000991932798585595	4.49692990563784e-08	-0.358529121640817	0.565	0.692
32	ENSDARG00000036832	cyt1l	0.00697232718338202	3.16090633030285e-07	-0.27940067441299	0.168	0.312
33	ENSDARG00000090268	krtt1c19e	0.00854117768991046	3.87214511284362e-07	-0.337919369842415	0.412	0.545
34	ENSDARG00000012944	myhz2	0.0299889343075302	1.35954911177488e-06	-0.366903351591949	0.2	0.33
35	ENSDARG00000055192	zgc:136930	0.0657798056314481	2.98212918811534e-06	-0.250745231285603	0.326	0.455
36	ENSDARG00000040059	gbp	0.24597112043099	1.115110710087e-05	-0.272337962457154	0.487	0.612
37	ENSDARG00000027088	ptgdsb.1	1	0.0298632525395205	0.331957931527846	0.584	0.533
38	ENSDARG00000035519	histh1l	1	0.000706730128895423	-0.267729448450583	0.815	0.85
39	ENSDARG00000042934	ctgfa	1	0.107278896256984	0.282964422061087	0.498	0.449
40	ENSDARG00000053858	crip1	1	0.0248539928724684	-0.340411400107452	0.254	0.321
41	ENSDARG00000055723	hsp70l	1	0.00713947825352672	0.272919595363364	0.548	0.478
42	ENSDARG00000058819	nog1	1	0.605444593025986	-0.25816365458152	0.113	0.121
43	ENSDARG00000093303	ifitm1	1	0.890237359882308	0.254901762856456	0.229	0.239
