## Supplementary material for "GLOBAL HOST RESPONSES TO THE MICROBIOTA AT SINGLE CELL RESOLUTION IN GNOTOBIOTIC ZEBRAFISH": Lists of DEGs and GO per Cluster: clu8_GOresults_CVZup.tsv

ONTOLOGY	ID	Description	GeneRatio	BgRatio	pvalue	p.adjust	qvalue	geneID	Count
GO:0046686	BP	GO:0046686	response to cadmium ion	1/2	18/19170	0.00187710155065013	0.00187710155065013	NA	ENSDARG00000055723	1
GO:0034605	BP	GO:0034605	cellular response to heat	1/2	26/19170	0.00271080287347747	0.00271080287347747	NA	ENSDARG00000055723	1
GO:0042026	BP	GO:0042026	protein refolding	1/2	27/19170	0.00281499104701788	0.00281499104701788	NA	ENSDARG00000055723	1
GO:0051085	BP	GO:0051085	chaperone cofactor-dependent protein refolding	1/2	33/19170	0.00344000579313031	0.00344000579313031	NA	ENSDARG00000055723	1
GO:0051084	BP	GO:0051084	'de novo' posttranslational protein folding	1/2	35/19170	0.00364830050083309	0.00364830050083309	NA	ENSDARG00000055723	1
GO:0006458	BP	GO:0006458	'de novo' protein folding	1/2	36/19170	0.00375243969074701	0.00375243969074701	NA	ENSDARG00000055723	1
GO:0009408	BP	GO:0009408	response to heat	1/2	39/19170	0.00406482460473689	0.00406482460473689	NA	ENSDARG00000055723	1
GO:0046856	BP	GO:0046856	phosphatidylinositol dephosphorylation	1/2	43/19170	0.00448126162663798	0.00448126162663798	NA	ENSDARG00000038615	1
GO:0061077	BP	GO:0061077	chaperone-mediated protein folding	1/2	43/19170	0.00448126162663798	0.00448126162663798	NA	ENSDARG00000055723	1
GO:0034620	BP	GO:0034620	cellular response to unfolded protein	1/2	51/19170	0.00531387442443254	0.00531387442443254	NA	ENSDARG00000055723	1
GO:0006986	BP	GO:0006986	response to unfolded protein	1/2	56/19170	0.00583408053773571	0.00583408053773571	NA	ENSDARG00000055723	1
GO:0046839	BP	GO:0046839	phospholipid dephosphorylation	1/2	58/19170	0.00604212488468114	0.00604212488468114	NA	ENSDARG00000038615	1
GO:0060216	BP	GO:0060216	definitive hemopoiesis	1/2	63/19170	0.00656214050610382	0.00656214050610382	NA	ENSDARG00000055723	1
GO:0009266	BP	GO:0009266	response to temperature stimulus	1/2	67/19170	0.00697805503598903	0.00697805503598903	NA	ENSDARG00000055723	1
GO:0035967	BP	GO:0035967	cellular response to topologically incorrect protein	1/2	70/19170	0.00728993378583853	0.00728993378583853	NA	ENSDARG00000055723	1
GO:0035966	BP	GO:0035966	response to topologically incorrect protein	1/2	75/19170	0.00780962284975162	0.00780962284975162	NA	ENSDARG00000055723	1
GO:0010038	BP	GO:0010038	response to metal ion	1/2	98/19170	0.0101984400184474	0.0101984400184474	NA	ENSDARG00000055723	1
GO:0010035	BP	GO:0010035	response to inorganic substance	1/2	126/19170	0.013102679232926	0.013102679232926	NA	ENSDARG00000055723	1
GO:0046488	BP	GO:0046488	phosphatidylinositol metabolic process	1/2	145/19170	0.015070982853472	0.015070982853472	NA	ENSDARG00000038615	1
GO:0006457	BP	GO:0006457	protein folding	1/2	153/19170	0.0158991544691315	0.0158991544691315	NA	ENSDARG00000055723	1
GO:0030258	BP	GO:0030258	lipid modification	1/2	177/19170	0.018381579348046	0.018381579348046	NA	ENSDARG00000038615	1
GO:0006650	BP	GO:0006650	glycerophospholipid metabolic process	1/2	193/19170	0.0200347876272694	0.0200347876272694	NA	ENSDARG00000038615	1
GO:0046486	BP	GO:0046486	glycerolipid metabolic process	1/2	247/19170	0.0256040790080857	0.0256040790080857	NA	ENSDARG00000038615	1
GO:0006644	BP	GO:0006644	phospholipid metabolic process	1/2	269/19170	0.0278684995360027	0.0278684995360027	NA	ENSDARG00000038615	1
GO:0016311	BP	GO:0016311	dephosphorylation	1/2	281/19170	0.0291025277102416	0.0291025277102416	NA	ENSDARG00000038615	1
GO:0009628	BP	GO:0009628	response to abiotic stimulus	1/2	429/19170	0.0442577678438982	0.0442577678438982	NA	ENSDARG00000055723	1
GO:0031902	CC	GO:0031902	late endosome membrane	1/4	46/19398	0.00945255503764131	0.00945255503764131	0.0145874705560119	ENSDARG00000038615	1
GO:0016459	CC	GO:0016459	myosin complex	1/4	66/19398	0.0135413912469597	0.0135413912469597	0.0145874705560119	ENSDARG00000067995	1
GO:0005770	CC	GO:0005770	late endosome	1/4	81/19398	0.0165997011838555	0.0165997011838555	0.0145874705560119	ENSDARG00000038615	1
GO:0005765	CC	GO:0005765	lysosomal membrane	1/4	85/19398	0.0174140481025973	0.0174140481025973	0.0145874705560119	ENSDARG00000038615	1
GO:0098852	CC	GO:0098852	lytic vacuole membrane	1/4	85/19398	0.0174140481025973	0.0174140481025973	0.0145874705560119	ENSDARG00000038615	1
GO:0010008	CC	GO:0010008	endosome membrane	1/4	126/19398	0.0257319746307746	0.0257319746307746	0.0145874705560119	ENSDARG00000038615	1
GO:0044440	CC	GO:0044440	endosomal part	1/4	140/19398	0.028560110008271	0.028560110008271	0.0145874705560119	ENSDARG00000038615	1
GO:0005774	CC	GO:0005774	vacuolar membrane	1/4	152/19398	0.0309793215186128	0.0309793215186128	0.0145874705560119	ENSDARG00000038615	1
GO:0044437	CC	GO:0044437	vacuolar part	1/4	153/19398	0.0311807183134754	0.0311807183134754	0.0145874705560119	ENSDARG00000038615	1
GO:0000323	CC	GO:0000323	lytic vacuole	1/4	196/19398	0.039811124326206	0.039811124326206	0.0152387078760597	ENSDARG00000038615	1
GO:0005764	CC	GO:0005764	lysosome	1/4	196/19398	0.039811124326206	0.039811124326206	0.0152387078760597	ENSDARG00000038615	1
GO:0034596	MF	GO:0034596	phosphatidylinositol phosphate 4-phosphatase activity	1/4	16/19574	0.0032658866017562	0.0032658866017562	0.00644187738823269	ENSDARG00000038615	1
GO:0044183	MF	GO:0044183	protein binding involved in protein folding	1/4	16/19574	0.0032658866017562	0.0032658866017562	0.00644187738823269	ENSDARG00000055723	1
GO:0106019	MF	GO:0106019	phosphatidylinositol-4,5-bisphosphate phosphatase activity	1/4	18/19574	0.00367355923290824	0.00367355923290824	0.00644187738823269	ENSDARG00000038615	1
GO:0051787	MF	GO:0051787	misfolded protein binding	1/4	24/19574	0.00489582681505685	0.00489582681505685	0.00644187738823269	ENSDARG00000055723	1
GO:0034593	MF	GO:0034593	phosphatidylinositol bisphosphate phosphatase activity	1/4	33/19574	0.00672711916065327	0.00672711916065327	0.00708117806384555	ENSDARG00000038615	1
GO:0052866	MF	GO:0052866	phosphatidylinositol phosphate phosphatase activity	1/4	42/19574	0.00855588274418217	0.00855588274418217	0.00734861259314347	ENSDARG00000038615	1
GO:0031072	MF	GO:0031072	heat shock protein binding	1/4	48/19574	0.00977365474888081	0.00977365474888081	0.00734861259314347	ENSDARG00000055723	1
GO:0051082	MF	GO:0051082	unfolded protein binding	1/4	111/19574	0.0224926415810244	0.0224926415810244	0.0147977905138318	ENSDARG00000055723	1
GO:0003774	MF	GO:0003774	motor activity	1/4	163/19574	0.0328982160125301	0.0328982160125301	0.0192387228143451	ENSDARG00000067995	1
GO:0051015	MF	GO:0051015	actin filament binding	1/4	230/19574	0.0461826563932611	0.0461826563932611	0.0243066612596111	ENSDARG00000067995	1
