## Supplementary material for "GLOBAL HOST RESPONSES TO THE MICROBIOTA AT SINGLE CELL RESOLUTION IN GNOTOBIOTIC ZEBRAFISH": Lists of DEGs and GO per Cluster: clu8_GOresults_GFup_fdr.tsv

ONTOLOGY	ID	Description	GeneRatio	BgRatio	pvalue	p.adjust	qvalue	geneID	Count
GO:0002088	BP	GO:0002088	lens development in camera-type eye	21/35	105/19170	8.38025011364234e-40	1.61738827193297e-37	1.16441370000083e-37	ENSDARG00000024548/ENSDARG00000032929/ENSDARG00000068507/ENSDARG00000053862/ENSDARG00000030411/ENSDARG00000087324/ENSDARG00000041925/ENSDARG00000069801/ENSDARG00000087765/ENSDARG00000016793/ENSDARG00000053875/ENSDARG00000088823/ENSDARG00000076790/ENSDARG00000057460/ENSDARG00000030349/ENSDARG00000007576/ENSDARG00000086658/ENSDARG00000076572/ENSDARG00000074001/ENSDARG00000073750/ENSDARG00000069827	21
GO:0007601	BP	GO:0007601	visual perception	21/35	186/19170	3.43013587384325e-34	3.31008111825874e-32	2.38304176498584e-32	ENSDARG00000024548/ENSDARG00000032929/ENSDARG00000068507/ENSDARG00000053862/ENSDARG00000030411/ENSDARG00000087324/ENSDARG00000041925/ENSDARG00000069801/ENSDARG00000087765/ENSDARG00000016793/ENSDARG00000053875/ENSDARG00000088823/ENSDARG00000076790/ENSDARG00000057460/ENSDARG00000030349/ENSDARG00000007576/ENSDARG00000086658/ENSDARG00000076572/ENSDARG00000074001/ENSDARG00000073750/ENSDARG00000069827	21
GO:0050953	BP	GO:0050953	sensory perception of light stimulus	21/35	195/19170	9.72554158535174e-34	6.25676508657629e-32	4.50446136584712e-32	ENSDARG00000024548/ENSDARG00000032929/ENSDARG00000068507/ENSDARG00000053862/ENSDARG00000030411/ENSDARG00000087324/ENSDARG00000041925/ENSDARG00000069801/ENSDARG00000087765/ENSDARG00000016793/ENSDARG00000053875/ENSDARG00000088823/ENSDARG00000076790/ENSDARG00000057460/ENSDARG00000030349/ENSDARG00000007576/ENSDARG00000086658/ENSDARG00000076572/ENSDARG00000074001/ENSDARG00000073750/ENSDARG00000069827	21
GO:0007600	BP	GO:0007600	sensory perception	21/35	402/19170	5.97724951342231e-27	2.88402289022626e-25	2.07630772571512e-25	ENSDARG00000024548/ENSDARG00000032929/ENSDARG00000068507/ENSDARG00000053862/ENSDARG00000030411/ENSDARG00000087324/ENSDARG00000041925/ENSDARG00000069801/ENSDARG00000087765/ENSDARG00000016793/ENSDARG00000053875/ENSDARG00000088823/ENSDARG00000076790/ENSDARG00000057460/ENSDARG00000030349/ENSDARG00000007576/ENSDARG00000086658/ENSDARG00000076572/ENSDARG00000074001/ENSDARG00000073750/ENSDARG00000069827	21
GO:0043010	BP	GO:0043010	camera-type eye development	21/35	441/19170	4.26232441495792e-26	1.64525722417376e-24	1.18447752163041e-24	ENSDARG00000024548/ENSDARG00000032929/ENSDARG00000068507/ENSDARG00000053862/ENSDARG00000030411/ENSDARG00000087324/ENSDARG00000041925/ENSDARG00000069801/ENSDARG00000087765/ENSDARG00000016793/ENSDARG00000053875/ENSDARG00000088823/ENSDARG00000076790/ENSDARG00000057460/ENSDARG00000030349/ENSDARG00000007576/ENSDARG00000086658/ENSDARG00000076572/ENSDARG00000074001/ENSDARG00000073750/ENSDARG00000069827	21
GO:0005882	CC	GO:0005882	intermediate filament	5/33	91/19398	4.35006172964061e-07	4.13507354100209e-06	2.17635449526426e-06	ENSDARG00000058371/ENSDARG00000092947/ENSDARG00000036832/ENSDARG00000017624/ENSDARG00000090268	5
GO:0045111	CC	GO:0045111	intermediate filament cytoskeleton	5/33	92/19398	4.59452615666899e-07	4.13507354100209e-06	2.17635449526426e-06	ENSDARG00000058371/ENSDARG00000092947/ENSDARG00000036832/ENSDARG00000017624/ENSDARG00000090268	5
GO:0045095	CC	GO:0045095	keratin filament	2/33	13/19398	0.000216359763314889	0.00129815857988934	0.000683241357836493	ENSDARG00000058371/ENSDARG00000017624	2
GO:0099513	CC	GO:0099513	polymeric cytoskeletal fiber	5/33	360/19398	0.000331373337954421	0.00149118002079489	0.00078483158989205	ENSDARG00000058371/ENSDARG00000092947/ENSDARG00000036832/ENSDARG00000017624/ENSDARG00000090268	5
GO:0005212	MF	GO:0005212	structural constituent of eye lens	22/39	75/19574	1.09758705762494e-44	3.29276117287482e-43	2.77285151399985e-43	ENSDARG00000024548/ENSDARG00000032929/ENSDARG00000068507/ENSDARG00000053862/ENSDARG00000030411/ENSDARG00000087324/ENSDARG00000041925/ENSDARG00000069801/ENSDARG00000087765/ENSDARG00000016793/ENSDARG00000053875/ENSDARG00000088823/ENSDARG00000076790/ENSDARG00000015445/ENSDARG00000057460/ENSDARG00000030349/ENSDARG00000007576/ENSDARG00000086658/ENSDARG00000076572/ENSDARG00000074001/ENSDARG00000073750/…	22
