## Supplementary material for "GLOBAL HOST RESPONSES TO THE MICROBIOTA AT SINGLE CELL RESOLUTION IN GNOTOBIOTIC ZEBRAFISH": Lists of DEGs and GO per Cluster: cluster8_CVZvGF.tsv

gene	gene_NAME	p_val_adj	p_val	avg_logFC	pct.1	pct.2
1	ENSDARG00000086917	crygm2d2	1.03904542416169e-56	4.71051511543064e-61	-1.41890343650479	0.218	0.73
2	ENSDARG00000024548	cryba4	8.30770901373178e-46	3.76630202816746e-50	-1.26748167495663	0.237	0.692
3	ENSDARG00000032929	cryba1l1	9.00587404941867e-45	4.08281532750869e-49	-1.26296237535868	0.208	0.66
4	ENSDARG00000068507	crybb1	2.40421830022607e-44	1.08995298768069e-48	-1.29630079138318	0.225	0.676
5	ENSDARG00000053862	crygmx	4.22896416840585e-43	1.91720199855193e-47	-1.28790663831673	0.218	0.649
6	ENSDARG00000030411	crygn2	4.64773496335386e-43	2.10705184665602e-47	-1.26179584764024	0.235	0.671
7	ENSDARG00000109861	BX545855.1	5.16872720914042e-43	2.34324381591278e-47	-1.21960920810896	0.165	0.605
8	ENSDARG00000087324	crygm2d1	3.44241464407977e-41	1.56061956844672e-45	-1.28164929525282	0.167	0.61
9	ENSDARG00000041925	cryba2b	2.00894949432118e-40	9.10757772382438e-45	-1.26908826088811	0.148	0.576
10	ENSDARG00000069801	crygm2d12	1.70371299318666e-38	7.72378725717045e-43	-1.2532556251749	0.121	0.537
11	ENSDARG00000087765	crygm2d10	5.2003666468451e-38	2.35758756317214e-42	-1.24278555085461	0.157	0.569
12	ENSDARG00000016793	crybb1l2	3.97667828265388e-34	1.80282812705317e-38	-1.10429475497762	0.125	0.512
13	ENSDARG00000053875	cryba1b	2.07371138037402e-30	9.4011759015959e-35	-1.0728530580741	0.189	0.558
14	ENSDARG00000088823	crygm2d3	2.56598350061319e-26	1.16328928307788e-30	-0.860436130762181	0.076	0.399
15	ENSDARG00000094310	si:ch211-255g12.6	3.70876142255071e-24	1.68136794929309e-28	-0.936031499636988	0.081	0.383
16	ENSDARG00000076790	crygm2d16	2.00920611869327e-22	9.1087411310784e-27	-0.852925769879915	0.068	0.354
17	ENSDARG00000015445	lim2.4	9.5790181863356e-21	4.34265037008596e-25	-0.88703924172815	0.042	0.295
18	ENSDARG00000057460	crygm2d13	6.49174259863367e-20	2.94303318461949e-24	-0.920381932265746	0.104	0.381
19	ENSDARG00000030349	cryba2a	3.37349228659602e-19	1.52937359987126e-23	-0.845826281977401	0.072	0.333
20	ENSDARG00000007576	crybb1l1	4.31690711964937e-19	1.95707095822349e-23	-0.844796498700648	0.123	0.41
21	ENSDARG00000086658	crygm2d21	7.20859190979833e-19	3.26801700507677e-23	-0.902797418294536	0.087	0.356
22	ENSDARG00000076572	crygm2d7	1.33253678015118e-16	6.04105893621897e-21	-0.7489654914918	0.042	0.263
23	ENSDARG00000116164	crygm2d8	3.45733305579433e-15	1.56738283425257e-19	-0.766236710312843	0.121	0.376
24	ENSDARG00000101324	apoa1b	2.05872795209382e-13	9.33324849076898e-18	-0.546017760716986	0.61	0.807
25	ENSDARG00000015866	apoa2	1.78191301285873e-11	8.07830724843016e-16	-0.541608167546866	0.57	0.773
26	ENSDARG00000087164	crygm2d4	3.96985260863839e-08	1.79973370597443e-12	-0.445320171887643	0.032	0.172
27	ENSDARG00000038439	fabp10a	6.26178201159921e-07	2.83878049306338e-11	-0.564239246417926	0.388	0.569
28	ENSDARG00000058371	krt5	8.1591586595348e-06	3.69895668670541e-10	-0.415550805147386	0.551	0.696
29	ENSDARG00000074001	crygmxl2	3.9286134547336e-05	1.7810379248951e-09	-0.428521376860135	0.042	0.163
30	ENSDARG00000073750	crygm2d18	0.000190042846490461	8.61559735653553e-09	-0.37169024197438	0.025	0.125
31	ENSDARG00000069827	crygm2d11	0.00131907452426441	5.98002776436851e-08	-0.395794973303095	0.042	0.147
32	ENSDARG00000092947	cyt1	0.00340381123695305	1.54311870385033e-07	-0.360798170129034	0.699	0.776
33	ENSDARG00000036832	cyt1l	0.00520222931016135	2.35843200206789e-07	-0.428666519606467	0.153	0.293
34	ENSDARG00000103199	si:dkey-247k7.2	0.0813294148933077	3.68707112581865e-06	0.291356004315721	0.114	0.034
35	ENSDARG00000017624	krt4	0.329103934440666	1.49199353722307e-05	-0.273855317148596	0.57	0.669
36	ENSDARG00000014201	otpa	1	0.209638220116162	0.38689184852942	0.165	0.138
37	ENSDARG00000016526	gata3	1	0.15397817547878	-0.324621546986837	0.091	0.118
38	ENSDARG00000019130	plk2b	1	0.00634244524990253	-0.250417699267184	0.25	0.327
39	ENSDARG00000031649	cort	1	0.267803409967088	0.351330753140002	0.091	0.113
40	ENSDARG00000031683	fosab	1	0.000781248915529178	-0.321472213789411	0.483	0.587
41	ENSDARG00000035519	histh1l	1	0.00090228109959692	-0.289846306679772	0.869	0.873
42	ENSDARG00000037790	pvalb8	1	0.000547130697085023	0.339126620508571	0.326	0.234
43	ENSDARG00000038615	pip4p1a	1	0.000108157230957117	0.275439408044956	0.335	0.224
44	ENSDARG00000042291	dlx6a	1	0.133978916742133	-0.346110644905776	0.121	0.15
45	ENSDARG00000042296	dlx5a	1	0.356279898959356	-0.284295947722021	0.222	0.243
46	ENSDARG00000044125	txn	1	0.239175303429309	-0.573774581293964	0.087	0.109
47	ENSDARG00000052011	rrad	1	0.0316862725651804	-0.320761697515544	0.138	0.186
48	ENSDARG00000055723	hsp70l	1	0.00727673820194811	0.297514732260731	0.369	0.286
49	ENSDARG00000057881	si:dkey-33c12.3	1	0.0889920094391512	0.376090795970665	0.131	0.095
50	ENSDARG00000067995	myhz1.2	1	0.0362171125400333	0.271151345103391	0.256	0.197
51	ENSDARG00000069402	lrrc4.1	1	0.00208243466146749	-0.263134974195892	0.161	0.238
52	ENSDARG00000071493	olfm3a	1	0.0296129175193076	-0.315160890054969	0.102	0.145
53	ENSDARG00000071497	zic3	1	0.141798881108388	0.324990684261761	0.157	0.127
54	ENSDARG00000076120	foxp4	1	0.525992548822465	-0.258460646106898	0.184	0.195
55	ENSDARG00000088091	pfn1	1	0.00238396209057821	-0.254923022981425	0.494	0.56
56	ENSDARG00000090268	krtt1c19e	1	0.000418013329251317	-0.326537484190786	0.422	0.517
57	ENSDARG00000098810	VSTM2B	1	0.0180438990208117	-0.261732184918168	0.237	0.297
58	ENSDARG00000101687	CU929259.1	1	5.9842309251775e-05	0.267942562402643	0.377	0.252
59	ENSDARG00000104068	gstp1	1	0.139021978533835	-0.277835471904992	0.119	0.15
