## Supplementary material for "GLOBAL HOST RESPONSES TO THE MICROBIOTA AT SINGLE CELL RESOLUTION IN GNOTOBIOTIC ZEBRAFISH": Lists of DEGs and GO per Cluster: clu9_GOresults_CVZup.tsv

ONTOLOGY	ID	Description	GeneRatio	BgRatio	pvalue	p.adjust	qvalue	geneID	Count
GO:0051489	BP	GO:0051489	regulation of filopodium assembly	1/8	13/19170	0.00541327039396489	0.00541327039396489	0.0174849257669215	ENSDARG00000004621	1
GO:0008345	BP	GO:0008345	larval locomotory behavior	1/8	15/19170	0.0062438012773296	0.0062438012773296	0.0174849257669215	ENSDARG00000104945	1
GO:0030537	BP	GO:0030537	larval behavior	1/8	15/19170	0.0062438012773296	0.0062438012773296	0.0174849257669215	ENSDARG00000104945	1
GO:0071542	BP	GO:0071542	dopaminergic neuron differentiation	1/8	21/19170	0.00873175400463	0.00873175400463	0.0174849257669215	ENSDARG00000104945	1
GO:0046847	BP	GO:0046847	filopodium assembly	1/8	22/19170	0.00914588246919557	0.00914588246919557	0.0174849257669215	ENSDARG00000004621	1
GO:0000226	BP	GO:0000226	microtubule cytoskeleton organization	2/8	377/19170	0.0099860918990127	0.0099860918990127	0.0174849257669215	ENSDARG00000031164/ENSDARG00000033655	2
GO:0007019	BP	GO:0007019	microtubule depolymerization	1/8	28/19170	0.0116274756350028	0.0116274756350028	0.0174849257669215	ENSDARG00000033655	1
GO:0031110	BP	GO:0031110	regulation of microtubule polymerization or depolymerization	1/8	41/19170	0.0169856123906229	0.0169856123906229	0.0223494899876617	ENSDARG00000033655	1
GO:0120032	BP	GO:0120032	regulation of plasma membrane bounded cell projection assembly	1/8	61/19170	0.0251792725779416	0.0251792725779416	0.0256562813563693	ENSDARG00000004621	1
GO:0060491	BP	GO:0060491	regulation of cell projection assembly	1/8	62/19170	0.025587382150362	0.025587382150362	0.0256562813563693	ENSDARG00000004621	1
GO:0031109	BP	GO:0031109	microtubule polymerization or depolymerization	1/8	65/19170	0.0268108140174059	0.0268108140174059	0.0256562813563693	ENSDARG00000033655	1
GO:0051261	BP	GO:0051261	protein depolymerization	1/8	77/19170	0.031691111245335	0.031691111245335	0.0277992203906447	ENSDARG00000033655	1
GO:0070507	BP	GO:0070507	regulation of microtubule cytoskeleton organization	1/8	91/19170	0.0373577147688691	0.0373577147688691	0.0290438619379569	ENSDARG00000033655	1
GO:0032886	BP	GO:0032886	regulation of microtubule-based process	1/8	100/19170	0.0409851897596526	0.0409851897596526	0.0290438619379569	ENSDARG00000033655	1
GO:0043624	BP	GO:0043624	cellular protein complex disassembly	1/8	101/19170	0.0413875032615886	0.0413875032615886	0.0290438619379569	ENSDARG00000033655	1
GO:0007626	BP	GO:0007626	locomotory behavior	1/8	111/19170	0.0454025233006341	0.0454025233006341	0.0298700811188382	ENSDARG00000104945	1
GO:0033179	CC	GO:0033179	proton-transporting V-type ATPase, V0 domain	1/9	15/19398	0.00693941942325804	0.00693941942325804	0.0310575176189972	ENSDARG00000036577	1
GO:0032154	CC	GO:0032154	cleavage furrow	1/9	23/19398	0.0106229123887376	0.0106229123887376	0.0310575176189972	ENSDARG00000056877	1
GO:0099513	CC	GO:0099513	polymeric cytoskeletal fiber	2/9	360/19398	0.0113433526499144	0.0113433526499144	0.0310575176189972	ENSDARG00000031164/ENSDARG00000028618	2
GO:0033177	CC	GO:0033177	proton-transporting two-sector ATPase complex, proton-transporting domain	1/9	29/19398	0.0133775568612721	0.0133775568612721	0.0310575176189972	ENSDARG00000036577	1
GO:0032155	CC	GO:0032155	cell division site part	1/9	32/19398	0.0147523208690237	0.0147523208690237	0.0310575176189972	ENSDARG00000056877	1
GO:0048786	CC	GO:0048786	presynaptic active zone	1/9	32/19398	0.0147523208690237	0.0147523208690237	0.0310575176189972	ENSDARG00000036577	1
GO:0033176	CC	GO:0033176	proton-transporting V-type ATPase complex	1/9	38/19398	0.0174967416672629	0.0174967416672629	0.0315730676702488	ENSDARG00000036577	1
GO:0032153	CC	GO:0032153	cell division site	1/9	47/19398	0.0216006324892764	0.0216006324892764	0.0341062618251732	ENSDARG00000056877	1
GO:0016469	CC	GO:0016469	proton-transporting two-sector ATPase complex	1/9	60/19398	0.0275015750264128	0.0275015750264128	0.0385987017914566	ENSDARG00000036577	1
GO:0005882	CC	GO:0005882	intermediate filament	1/9	91/19398	0.0414455796051065	0.0414455796051065	0.0481061188488902	ENSDARG00000028618	1
GO:0045111	CC	GO:0045111	intermediate filament cytoskeleton	1/9	92/19398	0.0418924118309085	0.0418924118309085	0.0481061188488902	ENSDARG00000028618	1
GO:0046961	MF	GO:0046961	proton-transporting ATPase activity, rotational mechanism	1/4	30/19574	0.00611696946739348	0.00611696946739348	0.0209860885240105	ENSDARG00000036577	1
GO:0005200	MF	GO:0005200	structural constituent of cytoskeleton	1/4	38/19574	0.00774341097301434	0.00774341097301434	0.0209860885240105	ENSDARG00000031164	1
GO:0036442	MF	GO:0036442	proton-exporting ATPase activity	1/4	39/19574	0.00794657571278234	0.00794657571278234	0.0209860885240105	ENSDARG00000036577	1
GO:0044769	MF	GO:0044769	ATPase activity, coupled to transmembrane movement of ions, rotational mechanism	1/4	43/19574	0.00875892270266199	0.00875892270266199	0.0209860885240105	ENSDARG00000036577	1
GO:0005245	MF	GO:0005245	voltage-gated calcium channel activity	1/4	53/19574	0.0107876075108537	0.0107876075108537	0.0209860885240105	ENSDARG00000036577	1
GO:0019829	MF	GO:0019829	cation-transporting ATPase activity	1/4	80/19574	0.0162495033993431	0.0162495033993431	0.0209860885240105	ENSDARG00000036577	1
GO:0022853	MF	GO:0022853	active ion transmembrane transporter activity	1/4	80/19574	0.0162495033993431	0.0162495033993431	0.0209860885240105	ENSDARG00000036577	1
GO:0042625	MF	GO:0042625	ATPase coupled ion transmembrane transporter activity	1/4	80/19574	0.0162495033993431	0.0162495033993431	0.0209860885240105	ENSDARG00000036577	1
GO:0005262	MF	GO:0005262	calcium channel activity	1/4	116/19574	0.0234968095208391	0.0234968095208391	0.0209860885240105	ENSDARG00000036577	1
GO:0015078	MF	GO:0015078	proton transmembrane transporter activity	1/4	134/19574	0.0271054093512744	0.0271054093512744	0.0209860885240105	ENSDARG00000036577	1
GO:0042626	MF	GO:0042626	ATPase activity, coupled to transmembrane movement of substances	1/4	140/19574	0.0283060504348525	0.0283060504348525	0.0209860885240105	ENSDARG00000036577	1
GO:0043492	MF	GO:0043492	ATPase activity, coupled to movement of substances	1/4	140/19574	0.0283060504348525	0.0283060504348525	0.0209860885240105	ENSDARG00000036577	1
GO:0015085	MF	GO:0015085	calcium ion transmembrane transporter activity	1/4	144/19574	0.0291058602155065	0.0291058602155065	0.0209860885240105	ENSDARG00000036577	1
GO:0015405	MF	GO:0015405	P-P-bond-hydrolysis-driven transmembrane transporter activity	1/4	147/19574	0.0297053934511778	0.0297053934511778	0.0209860885240105	ENSDARG00000036577	1
GO:0015399	MF	GO:0015399	primary active transmembrane transporter activity	1/4	148/19574	0.029905176146715	0.029905176146715	0.0209860885240105	ENSDARG00000036577	1
GO:0022843	MF	GO:0022843	voltage-gated cation channel activity	1/4	177/19574	0.0356854662061741	0.0356854662061741	0.0234772803987987	ENSDARG00000036577	1
GO:0005244	MF	GO:0005244	voltage-gated ion channel activity	1/4	218/19574	0.0438134768229957	0.0438134768229957	0.0261321407389033	ENSDARG00000036577	1
GO:0022832	MF	GO:0022832	voltage-gated channel activity	1/4	223/19574	0.0448011707044332	0.0448011707044332	0.0261321407389033	ENSDARG00000036577	1
GO:0015631	MF	GO:0015631	tubulin binding	1/4	235/19574	0.0471685140337205	0.0471685140337205	0.0261321407389033	ENSDARG00000033655	1
