## Supplementary material for "GLOBAL HOST RESPONSES TO THE MICROBIOTA AT SINGLE CELL RESOLUTION IN GNOTOBIOTIC ZEBRAFISH": Lists of DEGs and GO per Cluster: clu9_GOresults_CVZup_fdr.tsv

ONTOLOGY	ID	Description	GeneRatio	BgRatio	pvalue	p.adjust	qvalue	geneID	Count
GO:0051489	BP	GO:0051489	regulation of filopodium assembly	1/8	13/19170	0.00541327039396489	0.043187766644296	0.0174849257669215	ENSDARG00000004621	1
GO:0008345	BP	GO:0008345	larval locomotory behavior	1/8	15/19170	0.0062438012773296	0.043187766644296	0.0174849257669215	ENSDARG00000104945	1
GO:0030537	BP	GO:0030537	larval behavior	1/8	15/19170	0.0062438012773296	0.043187766644296	0.0174849257669215	ENSDARG00000104945	1
GO:0071542	BP	GO:0071542	dopaminergic neuron differentiation	1/8	21/19170	0.00873175400463	0.043187766644296	0.0174849257669215	ENSDARG00000104945	1
GO:0046847	BP	GO:0046847	filopodium assembly	1/8	22/19170	0.00914588246919557	0.043187766644296	0.0174849257669215	ENSDARG00000004621	1
GO:0000226	BP	GO:0000226	microtubule cytoskeleton organization	2/8	377/19170	0.0099860918990127	0.043187766644296	0.0174849257669215	ENSDARG00000031164/ENSDARG00000033655	2
GO:0007019	BP	GO:0007019	microtubule depolymerization	1/8	28/19170	0.0116274756350028	0.043187766644296	0.0174849257669215	ENSDARG00000033655	1
