## Supplementary material for "GLOBAL HOST RESPONSES TO THE MICROBIOTA AT SINGLE CELL RESOLUTION IN GNOTOBIOTIC ZEBRAFISH": Lists of DEGs and GO per Cluster: clu9_GOresults_GFup.tsv

ONTOLOGY	ID	Description	GeneRatio	BgRatio	pvalue	p.adjust	qvalue	geneID	Count
GO:0002088	BP	GO:0002088	lens development in camera-type eye	20/32	105/19170	1.85213984735935e-38	1.85213984735935e-38	1.34523841545048e-36	ENSDARG00000087324/ENSDARG00000024548/ENSDARG00000068507/ENSDARG00000053862/ENSDARG00000032929/ENSDARG00000053875/ENSDARG00000069801/ENSDARG00000030411/ENSDARG00000087765/ENSDARG00000041925/ENSDARG00000016793/ENSDARG00000057460/ENSDARG00000088823/ENSDARG00000007576/ENSDARG00000086658/ENSDARG00000076790/ENSDARG00000030349/ENSDARG00000076572/ENSDARG00000069827/ENSDARG00000074001	20
GO:0007601	BP	GO:0007601	visual perception	20/32	186/19170	3.91397221925982e-33	3.91397221925982e-33	1.42138991120488e-31	ENSDARG00000087324/ENSDARG00000024548/ENSDARG00000068507/ENSDARG00000053862/ENSDARG00000032929/ENSDARG00000053875/ENSDARG00000069801/ENSDARG00000030411/ENSDARG00000087765/ENSDARG00000041925/ENSDARG00000016793/ENSDARG00000057460/ENSDARG00000088823/ENSDARG00000007576/ENSDARG00000086658/ENSDARG00000076790/ENSDARG00000030349/ENSDARG00000076572/ENSDARG00000069827/ENSDARG00000074001	20
GO:0050953	BP	GO:0050953	sensory perception of light stimulus	20/32	195/19170	1.05363155356733e-32	1.05363155356733e-32	2.5508974454788e-31	ENSDARG00000087324/ENSDARG00000024548/ENSDARG00000068507/ENSDARG00000053862/ENSDARG00000032929/ENSDARG00000053875/ENSDARG00000069801/ENSDARG00000030411/ENSDARG00000087765/ENSDARG00000041925/ENSDARG00000016793/ENSDARG00000057460/ENSDARG00000088823/ENSDARG00000007576/ENSDARG00000086658/ENSDARG00000076790/ENSDARG00000030349/ENSDARG00000076572/ENSDARG00000069827/ENSDARG00000074001	20
GO:0007600	BP	GO:0007600	sensory perception	20/32	402/19170	3.03016133175672e-26	3.03016133175672e-26	5.50213504976877e-25	ENSDARG00000087324/ENSDARG00000024548/ENSDARG00000068507/ENSDARG00000053862/ENSDARG00000032929/ENSDARG00000053875/ENSDARG00000069801/ENSDARG00000030411/ENSDARG00000087765/ENSDARG00000041925/ENSDARG00000016793/ENSDARG00000057460/ENSDARG00000088823/ENSDARG00000007576/ENSDARG00000086658/ENSDARG00000076790/ENSDARG00000030349/ENSDARG00000076572/ENSDARG00000069827/ENSDARG00000074001	20
GO:0043010	BP	GO:0043010	camera-type eye development	20/32	441/19170	1.96851527321888e-25	1.96851527321888e-25	2.85952744951795e-24	ENSDARG00000087324/ENSDARG00000024548/ENSDARG00000068507/ENSDARG00000053862/ENSDARG00000032929/ENSDARG00000053875/ENSDARG00000069801/ENSDARG00000030411/ENSDARG00000087765/ENSDARG00000041925/ENSDARG00000016793/ENSDARG00000057460/ENSDARG00000088823/ENSDARG00000007576/ENSDARG00000086658/ENSDARG00000076790/ENSDARG00000030349/ENSDARG00000076572/ENSDARG00000069827/ENSDARG00000074001	20
GO:0005882	CC	GO:0005882	intermediate filament	4/27	91/19398	7.32270347372691e-06	7.32270347372691e-06	2.4152490511444e-05	ENSDARG00000058371/ENSDARG00000036832/ENSDARG00000092947/ENSDARG00000090268	4
GO:0045111	CC	GO:0045111	intermediate filament cytoskeleton	4/27	92/19398	7.64828866195726e-06	7.64828866195726e-06	2.4152490511444e-05	ENSDARG00000058371/ENSDARG00000036832/ENSDARG00000092947/ENSDARG00000090268	4
GO:0099513	CC	GO:0099513	polymeric cytoskeletal fiber	4/27	360/19398	0.00146059773289277	0.00146059773289277	0.00307494259556373	ENSDARG00000058371/ENSDARG00000036832/ENSDARG00000092947/ENSDARG00000090268	4
GO:0098644	CC	GO:0098644	complex of collagen trimers	1/27	10/19398	0.0138352914351991	0.0138352914351991	0.0130633458885244	ENSDARG00000035809	1
GO:0034364	CC	GO:0034364	high-density lipoprotein particle	1/27	13/19398	0.0179498087072366	0.0179498087072366	0.0130633458885244	ENSDARG00000101324	1
GO:0042627	CC	GO:0042627	chylomicron	1/27	13/19398	0.0179498087072366	0.0179498087072366	0.0130633458885244	ENSDARG00000101324	1
GO:0045095	CC	GO:0045095	keratin filament	1/27	13/19398	0.0179498087072366	0.0179498087072366	0.0130633458885244	ENSDARG00000058371	1
GO:0032994	CC	GO:0032994	protein-lipid complex	1/27	15/19398	0.0206836309901636	0.0206836309901636	0.0130633458885244	ENSDARG00000101324	1
GO:0034358	CC	GO:0034358	plasma lipoprotein particle	1/27	15/19398	0.0206836309901636	0.0206836309901636	0.0130633458885244	ENSDARG00000101324	1
GO:1990777	CC	GO:1990777	lipoprotein particle	1/27	15/19398	0.0206836309901636	0.0206836309901636	0.0130633458885244	ENSDARG00000101324	1
GO:0005833	CC	GO:0005833	hemoglobin complex	1/27	19/19398	0.0261293066152091	0.0261293066152091	0.0150024726977277	ENSDARG00000087390	1
GO:0044420	CC	GO:0044420	extracellular matrix component	1/27	21/19398	0.0288411977020153	0.0288411977020153	0.0151795777379028	ENSDARG00000035809	1
GO:0005212	MF	GO:0005212	structural constituent of eye lens	21/34	75/19574	7.29989729932955e-44	7.29989729932955e-44	1.30629741145897e-42	ENSDARG00000087324/ENSDARG00000024548/ENSDARG00000068507/ENSDARG00000053862/ENSDARG00000032929/ENSDARG00000053875/ENSDARG00000069801/ENSDARG00000030411/ENSDARG00000087765/ENSDARG00000041925/ENSDARG00000016793/ENSDARG00000057460/ENSDARG00000088823/ENSDARG00000007576/ENSDARG00000015445/ENSDARG00000086658/ENSDARG00000076790/ENSDARG00000030349/ENSDARG00000076572/ENSDARG00000069827/ENSDARG00000074001	21
