## Supplementary material for "GLOBAL HOST RESPONSES TO THE MICROBIOTA AT SINGLE CELL RESOLUTION IN GNOTOBIOTIC ZEBRAFISH": Lists of DEGs and GO per Cluster: cluster9_CVZvGF.tsv

gene	gene_NAME	p_val_adj	p_val	avg_logFC	pct.1	pct.2
1	ENSDARG00000086917	crygm2d2	2.31143668738728e-69	1.04789041952456e-73	-1.4145732467389	0.161	0.742
2	ENSDARG00000087324	crygm2d1	7.74248174297694e-65	3.51005609891057e-69	-1.2407733888658	0.131	0.693
3	ENSDARG00000024548	cryba4	2.70636164522617e-58	1.22692975121324e-62	-1.28471262624256	0.195	0.723
4	ENSDARG00000068507	crybb1	6.10304954887637e-58	2.76681909006999e-62	-1.26590774925422	0.216	0.737
5	ENSDARG00000053862	crygmx	9.99971131447061e-56	4.53337170843713e-60	-1.18153791298345	0.152	0.679
6	ENSDARG00000032929	cryba1l1	7.98614899437403e-50	3.62052271029741e-54	-1.14896775758396	0.178	0.672
7	ENSDARG00000053875	cryba1b	7.10933964215085e-49	3.22302096389104e-53	-1.14511508526022	0.156	0.635
8	ENSDARG00000069801	crygm2d12	7.890958001019e-49	3.57736784886164e-53	-1.10281481951967	0.099	0.569
9	ENSDARG00000030411	crygn2	1.27394399719749e-48	5.77542840328903e-53	-1.09935125386176	0.171	0.652
10	ENSDARG00000087765	crygm2d10	2.05644783810234e-45	9.32291158809654e-50	-1.04733619743245	0.131	0.603
11	ENSDARG00000041925	cryba2b	9.09989516773359e-44	4.12543982579273e-48	-1.07044763765522	0.142	0.591
12	ENSDARG00000109861	BX545855.1	4.30519974736564e-41	1.95176341797336e-45	-1.04403673594763	0.152	0.599
13	ENSDARG00000016793	crybb1l2	2.58831350674652e-36	1.17341259712871e-40	-0.906805599361582	0.121	0.526
14	ENSDARG00000094310	si:ch211-255g12.6	2.47011569176824e-33	1.11982758716486e-37	-0.82161902215627	0.063	0.421
15	ENSDARG00000057460	crygm2d13	3.17369277460024e-31	1.43879443947785e-35	-0.813562665139103	0.07	0.423
16	ENSDARG00000088823	crygm2d3	3.5342335394938e-26	1.60224568840956e-30	-0.721711276940527	0.076	0.397
17	ENSDARG00000007576	crybb1l1	6.41428339092767e-22	2.90791703278977e-26	-0.673027542076112	0.101	0.404
18	ENSDARG00000015445	lim2.4	6.42229864181009e-20	2.91155074884853e-24	-0.611224917388909	0.038	0.285
19	ENSDARG00000086658	crygm2d21	6.69323852781168e-19	3.03438141618083e-23	-0.669956239084407	0.068	0.324
20	ENSDARG00000116164	crygm2d8	1.70841243562308e-18	7.74509219159976e-23	-0.632109395409293	0.101	0.375
21	ENSDARG00000076790	crygm2d16	1.58398397579055e-17	7.18099544741386e-22	-0.578152432767927	0.08	0.343
22	ENSDARG00000015866	apoa2	1.14358718740902e-14	5.18445546925841e-19	-0.598094549877687	0.575	0.791
23	ENSDARG00000030349	cryba2a	1.4426680888105e-13	6.54033950861593e-18	-0.572324690324133	0.082	0.304
24	ENSDARG00000038439	fabp10a	3.68914988938628e-10	1.67247705566519e-14	-0.56792090434716	0.364	0.591
25	ENSDARG00000101324	apoa1b	1.90828165653448e-08	8.65119982108294e-13	-0.437065415691807	0.628	0.813
26	ENSDARG00000076572	crygm2d7	2.22579469325338e-08	1.00906459935324e-12	-0.342119100415379	0.051	0.209
27	ENSDARG00000087164	crygm2d4	4.92774015395634e-08	2.2339922721717e-12	-0.368205456068576	0.04	0.187
28	ENSDARG00000043802	ms4a17a.8	4.9472868632257e-08	2.24285377787002e-12	0.390345334904769	0.681	0.47
29	ENSDARG00000058371	krt5	4.26542265823666e-06	1.93373046433796e-10	-0.299084518940022	0.579	0.757
30	ENSDARG00000036832	cyt1l	1.01219421901584e-05	4.58878510751581e-10	-0.372797923843423	0.154	0.328
31	ENSDARG00000069827	crygm2d11	1.1035991269912e-05	5.00316949402122e-10	-0.307947108369659	0.047	0.175
32	ENSDARG00000092947	cyt1	8.0811126725796e-05	3.66357451835144e-09	-0.275893549620882	0.685	0.825
33	ENSDARG00000074001	crygmxl2	0.000459525663013516	2.08326078073042e-08	-0.275401718829513	0.042	0.151
34	ENSDARG00000031164	tuba8l2	0.00485318078387066	2.2001907624765e-07	0.320482780623625	0.753	0.655
35	ENSDARG00000090268	krtt1c19e	0.00555853608149235	2.5199637689239e-07	-0.37123015112086	0.395	0.547
36	ENSDARG00000028618	krt18b	0.0773549469834226	3.50688852041992e-06	0.314229524998118	0.888	0.835
37	ENSDARG00000003808	aqp3a	1	0.991018626364273	-0.334551266147237	0.29	0.282
38	ENSDARG00000004621	gpm6ab	1	0.0128405784009016	0.34386335798447	0.195	0.136
39	ENSDARG00000023151	ucp1	1	0.0205439202994315	-0.260848844717809	0.125	0.18
40	ENSDARG00000027582	angptl7	1	0.949670527960089	-0.322404812538765	0.258	0.255
41	ENSDARG00000031683	fosab	1	0.143243079955538	-0.263470461449975	0.562	0.579
42	ENSDARG00000033655	stmn1b	1	0.032005543263677	0.383652292688692	0.397	0.343
43	ENSDARG00000035809	col1a1b	1	0.00230569574187155	-0.262129997764341	0.548	0.635
44	ENSDARG00000036577	atp6v0cb	1	0.0178922039818983	0.291685974483303	0.197	0.139
45	ENSDARG00000044132	ogna	1	0.0253893181217699	0.283789364911513	0.347	0.28
46	ENSDARG00000055455	gpm6aa	1	0.0160591970100642	0.382659296246845	0.235	0.173
47	ENSDARG00000055723	hsp70l	1	0.0907281979848397	0.272679903743842	0.499	0.462
48	ENSDARG00000056877	vamp2	1	0.00190201575242316	0.255986029749234	0.137	0.075
49	ENSDARG00000071658	ywhag2	1	0.113892067163065	0.267171913202072	0.167	0.134
50	ENSDARG00000079305	hbae3	1	0.0693945761390777	-0.660048061189853	0.093	0.131
51	ENSDARG00000087390	hbbe1.3	1	0.0355718040985965	-0.723900401733365	0.114	0.163
52	ENSDARG00000099572	hmgn2	1	0.24641381026131	-0.265760710117513	0.844	0.808
53	ENSDARG00000103498	epd	1	0.00138879988819671	-0.869243602940223	0.101	0.044
54	ENSDARG00000104945	sncb	1	0.000265192039479833	0.350817767523293	0.186	0.102
