## Supplementary material for "GLOBAL HOST RESPONSES TO THE MICROBIOTA AT SINGLE CELL RESOLUTION IN GNOTOBIOTIC ZEBRAFISH": Lists of DEGs and GO per Cluster: clu10_GOresults_CVZup.tsv

ONTOLOGY	ID	Description	GeneRatio	BgRatio	pvalue	p.adjust	qvalue	geneID	Count
GO:0009266	BP	GO:0009266	response to temperature stimulus	2/8	67/19170	0.000332400178565583	0.000332400178565583	0.0136459020674292	ENSDARG00000055723/ENSDARG00000091209	2
GO:1902882	BP	GO:1902882	regulation of response to oxidative stress	1/8	10/19170	0.00416633528575494	0.00416633528575494	0.0265412516400716	ENSDARG00000020693	1
GO:0016239	BP	GO:0016239	positive regulation of macroautophagy	1/8	11/19170	0.00458213222300496	0.00458213222300496	0.0265412516400716	ENSDARG00000020693	1
GO:1904262	BP	GO:1904262	negative regulation of TORC1 signaling	1/8	11/19170	0.00458213222300496	0.00458213222300496	0.0265412516400716	ENSDARG00000020693	1
GO:0034198	BP	GO:0034198	cellular response to amino acid starvation	1/8	17/19170	0.00707372525347638	0.00707372525347638	0.0265412516400716	ENSDARG00000020693	1
GO:1990928	BP	GO:1990928	response to amino acid starvation	1/8	17/19170	0.00707372525347638	0.00707372525347638	0.0265412516400716	ENSDARG00000020693	1
GO:0046686	BP	GO:0046686	response to cadmium ion	1/8	18/19170	0.00748845977015644	0.00748845977015644	0.0265412516400716	ENSDARG00000055723	1
GO:0009409	BP	GO:0009409	response to cold	1/8	19/19170	0.00790304270258313	0.00790304270258313	0.0265412516400716	ENSDARG00000091209	1
GO:0010508	BP	GO:0010508	positive regulation of autophagy	1/8	19/19170	0.00790304270258313	0.00790304270258313	0.0265412516400716	ENSDARG00000020693	1
GO:0016241	BP	GO:0016241	regulation of macroautophagy	1/8	19/19170	0.00790304270258313	0.00790304270258313	0.0265412516400716	ENSDARG00000020693	1
GO:1903432	BP	GO:1903432	regulation of TORC1 signaling	1/8	20/19170	0.0083174740982479	0.0083174740982479	0.0265412516400716	ENSDARG00000020693	1
GO:0038202	BP	GO:0038202	TORC1 signaling	1/8	22/19170	0.00914588246919557	0.00914588246919557	0.0265412516400716	ENSDARG00000020693	1
GO:0071230	BP	GO:0071230	cellular response to amino acid stimulus	1/8	25/19170	0.0103873596864715	0.0103873596864715	0.0265412516400716	ENSDARG00000020693	1
GO:0034605	BP	GO:0034605	cellular response to heat	1/8	26/19170	0.010800882858188	0.010800882858188	0.0265412516400716	ENSDARG00000055723	1
GO:0042026	BP	GO:0042026	protein refolding	1/8	27/19170	0.0112142548252341	0.0112142548252341	0.0265412516400716	ENSDARG00000055723	1
GO:0007019	BP	GO:0007019	microtubule depolymerization	1/8	28/19170	0.0116274756350028	0.0116274756350028	0.0265412516400716	ENSDARG00000033655	1
GO:0000302	BP	GO:0000302	response to reactive oxygen species	1/8	30/19170	0.0124534639722128	0.0124534639722128	0.0265412516400716	ENSDARG00000020693	1
GO:0009628	BP	GO:0009628	response to abiotic stimulus	2/8	429/19170	0.0127947168686204	0.0127947168686204	0.0265412516400716	ENSDARG00000055723/ENSDARG00000091209	2
GO:0000462	BP	GO:0000462	maturation of SSU-rRNA from tricistronic rRNA transcript (SSU-rRNA, 5.8S rRNA, LSU-rRNA)	1/8	32/19170	0.0132788482487081	0.0132788482487081	0.0265412516400716	ENSDARG00000005772	1
GO:0051085	BP	GO:0051085	chaperone cofactor-dependent protein refolding	1/8	33/19170	0.0136913139825368	0.0136913139825368	0.0265412516400716	ENSDARG00000055723	1
GO:0051084	BP	GO:0051084	'de novo' posttranslational protein folding	1/8	35/19170	0.0145157928779451	0.0145157928779451	0.0265412516400716	ENSDARG00000055723	1
GO:0006458	BP	GO:0006458	'de novo' protein folding	1/8	36/19170	0.0149278061341236	0.0149278061341236	0.0265412516400716	ENSDARG00000055723	1
GO:0043200	BP	GO:0043200	response to amino acid	1/8	36/19170	0.0149278061341236	0.0149278061341236	0.0265412516400716	ENSDARG00000020693	1
GO:0032007	BP	GO:0032007	negative regulation of TOR signaling	1/8	38/19170	0.0157513804998336	0.0157513804998336	0.0265412516400716	ENSDARG00000020693	1
GO:0009408	BP	GO:0009408	response to heat	1/8	39/19170	0.0161629417038898	0.0161629417038898	0.0265412516400716	ENSDARG00000055723	1
GO:0031110	BP	GO:0031110	regulation of microtubule polymerization or depolymerization	1/8	41/19170	0.0169856123906229	0.0169856123906229	0.0268193879851941	ENSDARG00000033655	1
GO:0061077	BP	GO:0061077	chaperone-mediated protein folding	1/8	43/19170	0.0178076810969989	0.0178076810969989	0.0270760063463142	ENSDARG00000055723	1
GO:0030490	BP	GO:0030490	maturation of SSU-rRNA	1/8	45/19170	0.0186291482006217	0.0186291482006217	0.0273134127753476	ENSDARG00000005772	1
GO:0071229	BP	GO:0071229	cellular response to acid chemical	1/8	48/19170	0.0198602216764184	0.0198602216764184	0.0281142883985597	ENSDARG00000020693	1
GO:0034620	BP	GO:0034620	cellular response to unfolded protein	1/8	51/19170	0.0210899436680579	0.0210899436680579	0.0282826850930907	ENSDARG00000055723	1
GO:0006986	BP	GO:0006986	response to unfolded protein	1/8	56/19170	0.0231364804768043	0.0231364804768043	0.0282826850930907	ENSDARG00000055723	1
GO:0009267	BP	GO:0009267	cellular response to starvation	1/8	57/19170	0.0235453382855406	0.0235453382855406	0.0282826850930907	ENSDARG00000020693	1
GO:0042274	BP	GO:0042274	ribosomal small subunit biogenesis	1/8	62/19170	0.025587382150362	0.025587382150362	0.0282826850930907	ENSDARG00000005772	1
GO:0031669	BP	GO:0031669	cellular response to nutrient levels	1/8	63/19170	0.0259953422164495	0.0259953422164495	0.0282826850930907	ENSDARG00000020693	1
GO:0060216	BP	GO:0060216	definitive hemopoiesis	1/8	63/19170	0.0259953422164495	0.0259953422164495	0.0282826850930907	ENSDARG00000055723	1
GO:0031109	BP	GO:0031109	microtubule polymerization or depolymerization	1/8	65/19170	0.0268108140174059	0.0268108140174059	0.0282826850930907	ENSDARG00000033655	1
GO:0031668	BP	GO:0031668	cellular response to extracellular stimulus	1/8	66/19170	0.0272183258461345	0.0272183258461345	0.0282826850930907	ENSDARG00000020693	1
GO:1990542	BP	GO:1990542	mitochondrial transmembrane transport	1/8	67/19170	0.0276256883562492	0.0276256883562492	0.0282826850930907	ENSDARG00000091209	1
GO:0042594	BP	GO:0042594	response to starvation	1/8	68/19170	0.0280329015946491	0.0280329015946491	0.0282826850930907	ENSDARG00000020693	1
GO:0071496	BP	GO:0071496	cellular response to external stimulus	1/8	68/19170	0.0280329015946491	0.0280329015946491	0.0282826850930907	ENSDARG00000020693	1
GO:0035967	BP	GO:0035967	cellular response to topologically incorrect protein	1/8	70/19170	0.0288468804438382	0.0288468804438382	0.0282826850930907	ENSDARG00000055723	1
GO:0032006	BP	GO:0032006	regulation of TOR signaling	1/8	73/19170	0.0300667303515294	0.0300667303515294	0.0282826850930907	ENSDARG00000020693	1
GO:0035966	BP	GO:0035966	response to topologically incorrect protein	1/8	75/19170	0.0308792185923674	0.0308792185923674	0.0282826850930907	ENSDARG00000055723	1
GO:0010506	BP	GO:0010506	regulation of autophagy	1/8	76/19170	0.031285239343939	0.031285239343939	0.0282826850930907	ENSDARG00000020693	1
GO:0001101	BP	GO:0001101	response to acid chemical	1/8	77/19170	0.031691111245335	0.031691111245335	0.0282826850930907	ENSDARG00000020693	1
GO:0051261	BP	GO:0051261	protein depolymerization	1/8	77/19170	0.031691111245335	0.031691111245335	0.0282826850930907	ENSDARG00000033655	1
GO:0031929	BP	GO:0031929	TOR signaling	1/8	84/19170	0.034528050677847	0.034528050677847	0.0301588796514229	ENSDARG00000020693	1
GO:0016236	BP	GO:0016236	macroautophagy	1/8	86/19170	0.0353372678140327	0.0353372678140327	0.0302226632620016	ENSDARG00000020693	1
GO:0070507	BP	GO:0070507	regulation of microtubule cytoskeleton organization	1/8	91/19170	0.0373577147688691	0.0373577147688691	0.0306352837233919	ENSDARG00000033655	1
GO:0006979	BP	GO:0006979	response to oxidative stress	1/8	95/19170	0.038971405356095	0.038971405356095	0.0306352837233919	ENSDARG00000020693	1
GO:0031331	BP	GO:0031331	positive regulation of cellular catabolic process	1/8	95/19170	0.038971405356095	0.038971405356095	0.0306352837233919	ENSDARG00000020693	1
GO:0010038	BP	GO:0010038	response to metal ion	1/8	98/19170	0.0401801195165271	0.0401801195165271	0.0306352837233919	ENSDARG00000055723	1
GO:0032886	BP	GO:0032886	regulation of microtubule-based process	1/8	100/19170	0.0409851897596526	0.0409851897596526	0.0306352837233919	ENSDARG00000033655	1
GO:0006839	BP	GO:0006839	mitochondrial transport	1/8	101/19170	0.0413875032615886	0.0413875032615886	0.0306352837233919	ENSDARG00000091209	1
GO:0043624	BP	GO:0043624	cellular protein complex disassembly	1/8	101/19170	0.0413875032615886	0.0413875032615886	0.0306352837233919	ENSDARG00000033655	1
GO:0003407	BP	GO:0003407	neural retina development	1/8	102/19170	0.0417896690790884	0.0417896690790884	0.0306352837233919	ENSDARG00000035715	1
GO:0009896	BP	GO:0009896	positive regulation of catabolic process	1/8	119/19170	0.0486039372409249	0.0486039372409249	0.0350056057690872	ENSDARG00000020693	1
GO:0035859	CC	GO:0035859	Seh1-associated complex	1/9	13/19398	0.00601664365029386	0.00601664365029386	0.00924493350712722	ENSDARG00000020693	1
GO:0031932	CC	GO:0031932	TORC2 complex	1/9	16/19398	0.00740052168942895	0.00740052168942895	0.00924493350712722	ENSDARG00000020693	1
GO:0038201	CC	GO:0038201	TOR complex	1/9	19/19398	0.00878268683177086	0.00878268683177086	0.00924493350712722	ENSDARG00000020693	1
GO:0005882	CC	GO:0005882	intermediate filament	1/9	91/19398	0.0414455796051065	0.0414455796051065	0.0264583653668896	ENSDARG00000028618	1
GO:0045111	CC	GO:0045111	intermediate filament cytoskeleton	1/9	92/19398	0.0418924118309085	0.0418924118309085	0.0264583653668896	ENSDARG00000028618	1
GO:0031406	MF	GO:0031406	carboxylic acid binding	2/8	123/19574	0.00106988470225436	0.00106988470225436	0.00627445024324169	ENSDARG00000020693/ENSDARG00000027088	2
GO:0043177	MF	GO:0043177	organic acid binding	2/8	137/19574	0.00132460616246213	0.00132460616246213	0.00627445024324169	ENSDARG00000020693/ENSDARG00000027088	2
GO:0044183	MF	GO:0044183	protein binding involved in protein folding	1/8	16/19574	0.00652177177214885	0.00652177177214885	0.0131270094704503	ENSDARG00000055723	1
GO:0005501	MF	GO:0005501	retinoid binding	1/8	17/19574	0.0069281438871821	0.0069281438871821	0.0131270094704503	ENSDARG00000027088	1
GO:0019840	MF	GO:0019840	isoprenoid binding	1/8	17/19574	0.0069281438871821	0.0069281438871821	0.0131270094704503	ENSDARG00000027088	1
GO:0051787	MF	GO:0051787	misfolded protein binding	1/8	24/19574	0.00976867853463104	0.00976867853463104	0.0154021930370566	ENSDARG00000055723	1
GO:0016597	MF	GO:0016597	amino acid binding	1/8	32/19574	0.0130062963424034	0.0130062963424034	0.0154021930370566	ENSDARG00000020693	1
GO:0033293	MF	GO:0033293	monocarboxylic acid binding	1/8	32/19574	0.0130062963424034	0.0130062963424034	0.0154021930370566	ENSDARG00000027088	1
GO:0031072	MF	GO:0031072	heat shock protein binding	1/8	48/19574	0.0194537561967913	0.0194537561967913	0.0204776381018856	ENSDARG00000055723	1
GO:0016684	MF	GO:0016684	oxidoreductase activity, acting on peroxide as acceptor	1/8	56/19574	0.0226636436784613	0.0226636436784613	0.0214708203269633	ENSDARG00000020693	1
GO:0008009	MF	GO:0008009	chemokine activity	1/8	68/19574	0.0274612355573828	0.0274612355573828	0.0216799228084601	ENSDARG00000111840	1
GO:0042379	MF	GO:0042379	chemokine receptor binding	1/8	68/19574	0.0274612355573828	0.0274612355573828	0.0216799228084601	ENSDARG00000111840	1
GO:0005516	MF	GO:0005516	calmodulin binding	1/8	100/19574	0.040154213983832	0.040154213983832	0.0292621802311326	ENSDARG00000035715	1
GO:0051082	MF	GO:0051082	unfolded protein binding	1/8	111/19574	0.0444838202700772	0.0444838202700772	0.0301018332654658	ENSDARG00000055723	1
