## Supplementary material for "GLOBAL HOST RESPONSES TO THE MICROBIOTA AT SINGLE CELL RESOLUTION IN GNOTOBIOTIC ZEBRAFISH": Lists of DEGs and GO per Cluster: clu10_GOresults_CVZup_fdr.tsv

ONTOLOGY	ID	Description	GeneRatio	BgRatio	pvalue	p.adjust	qvalue	geneID	Count
GO:0009266	BP	GO:0009266	response to temperature stimulus	2/8	67/19170	0.000332400178565583	0.031910417142296	0.0136459020674292	ENSDARG00000055723/ENSDARG00000091209	2
GO:0035859	CC	GO:0035859	Seh1-associated complex	1/9	13/19398	0.00601664365029386	0.0234204982180556	0.00924493350712722	ENSDARG00000020693	1
GO:0031932	CC	GO:0031932	TORC2 complex	1/9	16/19398	0.00740052168942895	0.0234204982180556	0.00924493350712722	ENSDARG00000020693	1
GO:0038201	CC	GO:0038201	TOR complex	1/9	19/19398	0.00878268683177086	0.0234204982180556	0.00924493350712722	ENSDARG00000020693	1
GO:0031406	MF	GO:0031406	carboxylic acid binding	2/8	123/19574	0.00106988470225436	0.0152329708683145	0.00627445024324169	ENSDARG00000020693/ENSDARG00000027088	2
GO:0043177	MF	GO:0043177	organic acid binding	2/8	137/19574	0.00132460616246213	0.0152329708683145	0.00627445024324169	ENSDARG00000020693/ENSDARG00000027088	2
GO:0044183	MF	GO:0044183	protein binding involved in protein folding	1/8	16/19574	0.00652177177214885	0.0318694618810377	0.0131270094704503	ENSDARG00000055723	1
GO:0005501	MF	GO:0005501	retinoid binding	1/8	17/19574	0.0069281438871821	0.0318694618810377	0.0131270094704503	ENSDARG00000027088	1
GO:0019840	MF	GO:0019840	isoprenoid binding	1/8	17/19574	0.0069281438871821	0.0318694618810377	0.0131270094704503	ENSDARG00000027088	1
GO:0051787	MF	GO:0051787	misfolded protein binding	1/8	24/19574	0.00976867853463104	0.0373931019844096	0.0154021930370566	ENSDARG00000055723	1
GO:0016597	MF	GO:0016597	amino acid binding	1/8	32/19574	0.0130062963424034	0.0373931019844096	0.0154021930370566	ENSDARG00000020693	1
GO:0033293	MF	GO:0033293	monocarboxylic acid binding	1/8	32/19574	0.0130062963424034	0.0373931019844096	0.0154021930370566	ENSDARG00000027088	1
GO:0031072	MF	GO:0031072	heat shock protein binding	1/8	48/19574	0.0194537561967913	0.0497151547251334	0.0204776381018856	ENSDARG00000055723	1
