## Supplementary material for "GLOBAL HOST RESPONSES TO THE MICROBIOTA AT SINGLE CELL RESOLUTION IN GNOTOBIOTIC ZEBRAFISH": Lists of DEGs and GO per Cluster: clu10_GOresults_GFup_fdr.tsv

ONTOLOGY	ID	Description	GeneRatio	BgRatio	pvalue	p.adjust	qvalue	geneID	Count
GO:0002088	BP	GO:0002088	lens development in camera-type eye	21/48	105/19170	7.63218566022043e-36	1.93857515769599e-33	1.6148098081098e-33	ENSDARG00000024548/ENSDARG00000032929/ENSDARG00000041925/ENSDARG00000087324/ENSDARG00000053862/ENSDARG00000030411/ENSDARG00000087765/ENSDARG00000053875/ENSDARG00000068507/ENSDARG00000069801/ENSDARG00000086658/ENSDARG00000088823/ENSDARG00000016793/ENSDARG00000007576/ENSDARG00000030349/ENSDARG00000076790/ENSDARG00000057460/ENSDARG00000074001/ENSDARG00000076572/ENSDARG00000069827/ENSDARG00000013963	21
GO:0007601	BP	GO:0007601	visual perception	20/48	186/19170	2.54045868228771e-28	3.22638252650539e-26	2.68753786915699e-26	ENSDARG00000024548/ENSDARG00000032929/ENSDARG00000041925/ENSDARG00000087324/ENSDARG00000053862/ENSDARG00000030411/ENSDARG00000087765/ENSDARG00000053875/ENSDARG00000068507/ENSDARG00000069801/ENSDARG00000086658/ENSDARG00000088823/ENSDARG00000016793/ENSDARG00000007576/ENSDARG00000030349/ENSDARG00000076790/ENSDARG00000057460/ENSDARG00000074001/ENSDARG00000076572/ENSDARG00000069827	20
GO:0050953	BP	GO:0050953	sensory perception of light stimulus	20/48	195/19170	6.78962391085783e-28	5.7485482445263e-26	4.78847160028921e-26	ENSDARG00000024548/ENSDARG00000032929/ENSDARG00000041925/ENSDARG00000087324/ENSDARG00000053862/ENSDARG00000030411/ENSDARG00000087765/ENSDARG00000053875/ENSDARG00000068507/ENSDARG00000069801/ENSDARG00000086658/ENSDARG00000088823/ENSDARG00000016793/ENSDARG00000007576/ENSDARG00000030349/ENSDARG00000076790/ENSDARG00000057460/ENSDARG00000074001/ENSDARG00000076572/ENSDARG00000069827	20
GO:0043010	BP	GO:0043010	camera-type eye development	21/48	441/19170	3.11371591293035e-22	1.97720960471077e-20	1.64699183815526e-20	ENSDARG00000024548/ENSDARG00000032929/ENSDARG00000041925/ENSDARG00000087324/ENSDARG00000053862/ENSDARG00000030411/ENSDARG00000087765/ENSDARG00000053875/ENSDARG00000068507/ENSDARG00000069801/ENSDARG00000086658/ENSDARG00000088823/ENSDARG00000016793/ENSDARG00000007576/ENSDARG00000030349/ENSDARG00000076790/ENSDARG00000057460/ENSDARG00000074001/ENSDARG00000076572/ENSDARG00000069827/ENSDARG00000013963	21
GO:0007600	BP	GO:0007600	sensory perception	20/48	402/19170	1.6523607870173e-21	8.39399279804786e-20	6.99209511979951e-20	ENSDARG00000024548/ENSDARG00000032929/ENSDARG00000041925/ENSDARG00000087324/ENSDARG00000053862/ENSDARG00000030411/ENSDARG00000087765/ENSDARG00000053875/ENSDARG00000068507/ENSDARG00000069801/ENSDARG00000086658/ENSDARG00000088823/ENSDARG00000016793/ENSDARG00000007576/ENSDARG00000030349/ENSDARG00000076790/ENSDARG00000057460/ENSDARG00000074001/ENSDARG00000076572/ENSDARG00000069827	20
GO:0043062	BP	GO:0043062	extracellular structure organization	6/48	169/19170	3.87873190268519e-06	0.000164199650547007	0.000136776335515741	ENSDARG00000101324/ENSDARG00000035809/ENSDARG00000011407/ENSDARG00000012405/ENSDARG00000020007/ENSDARG00000043806	6
GO:0030198	BP	GO:0030198	extracellular matrix organization	5/48	153/19170	3.93809840914319e-05	0.00142896713703196	0.00119031245148539	ENSDARG00000035809/ENSDARG00000011407/ENSDARG00000012405/ENSDARG00000020007/ENSDARG00000043806	5
GO:0005581	CC	GO:0005581	collagen trimer	5/41	75/19398	5.07334714706104e-07	1.67420455853014e-05	1.01466942941221e-05	ENSDARG00000035809/ENSDARG00000011407/ENSDARG00000012405/ENSDARG00000020007/ENSDARG00000026165	5
GO:0098644	CC	GO:0098644	complex of collagen trimers	3/41	10/19398	1.0409173875264e-06	1.71751368941855e-05	1.0409173875264e-05	ENSDARG00000035809/ENSDARG00000012405/ENSDARG00000020007	3
GO:0044420	CC	GO:0044420	extracellular matrix component	3/41	21/19398	1.13518436114498e-05	0.000124870279725948	7.56789574096655e-05	ENSDARG00000035809/ENSDARG00000012405/ENSDARG00000020007	3
GO:0031012	CC	GO:0031012	extracellular matrix	5/41	246/19398	0.000162577741177059	0.00134126636471073	0.000812888705885293	ENSDARG00000035809/ENSDARG00000011407/ENSDARG00000012405/ENSDARG00000020007/ENSDARG00000043806	5
GO:0062023	CC	GO:0062023	collagen-containing extracellular matrix	3/41	99/19398	0.00119411721640632	0.00788117362828171	0.00477646886562528	ENSDARG00000035809/ENSDARG00000012405/ENSDARG00000020007	3
GO:0005212	MF	GO:0005212	structural constituent of eye lens	21/48	75/19574	1.69159076830337e-39	7.2738403037045e-38	5.8760521425275e-38	ENSDARG00000024548/ENSDARG00000032929/ENSDARG00000041925/ENSDARG00000087324/ENSDARG00000053862/ENSDARG00000030411/ENSDARG00000087765/ENSDARG00000053875/ENSDARG00000068507/ENSDARG00000069801/ENSDARG00000086658/ENSDARG00000088823/ENSDARG00000015445/ENSDARG00000016793/ENSDARG00000007576/ENSDARG00000030349/ENSDARG00000076790/ENSDARG00000057460/ENSDARG00000074001/ENSDARG00000076572/ENSDARG00000069827	21
GO:0005201	MF	GO:0005201	extracellular matrix structural constituent	5/48	69/19574	7.15100611685315e-07	1.53746631512343e-05	1.24201685187449e-05	ENSDARG00000035809/ENSDARG00000011407/ENSDARG00000012405/ENSDARG00000020007/ENSDARG00000026165	5
