## Supplementary material for "GLOBAL HOST RESPONSES TO THE MICROBIOTA AT SINGLE CELL RESOLUTION IN GNOTOBIOTIC ZEBRAFISH": Lists of DEGs and GO per Cluster: cluster10_CVZvGF.tsv

gene	gene_NAME	p_val_adj	p_val	avg_logFC	pct.1	pct.2
1	ENSDARG00000086917	crygm2d2	1.32382024363064e-55	6.00154249537872e-60	-1.39250262529601	0.196	0.761
2	ENSDARG00000024548	cryba4	5.69834937886173e-44	2.58334816341542e-48	-1.26551273792128	0.253	0.755
3	ENSDARG00000109861	BX545855.1	2.12761734194648e-43	9.64555871768285e-48	-1.20087752644567	0.165	0.674
4	ENSDARG00000032929	cryba1l1	5.32132254257407e-43	2.41242294975704e-47	-1.15435015599915	0.231	0.729
5	ENSDARG00000041925	cryba2b	1.15778186487234e-41	5.24880707621877e-46	-1.18637962646292	0.157	0.655
6	ENSDARG00000087324	crygm2d1	5.53789493914998e-39	2.51060610170912e-43	-1.16533728129106	0.179	0.652
7	ENSDARG00000053862	crygmx	1.01653377172796e-38	4.60845848095003e-43	-1.12365978903471	0.182	0.667
8	ENSDARG00000030411	crygn2	2.02732549967053e-38	9.19088539156102e-43	-1.05669089864197	0.179	0.667
9	ENSDARG00000087765	crygm2d10	3.45761082993921e-37	1.56750876323294e-41	-1.09106432193074	0.135	0.61
10	ENSDARG00000053875	cryba1b	8.52938679708555e-33	3.86679970853457e-37	-0.967658707650882	0.176	0.627
11	ENSDARG00000068507	crybb1	4.21866245974339e-32	1.91253171626774e-36	-1.06164719532124	0.253	0.682
12	ENSDARG00000069801	crygm2d12	7.05417456476948e-32	3.198011861805e-36	-0.938313181658719	0.187	0.633
13	ENSDARG00000094310	si:ch211-255g12.6	5.06482516061659e-22	2.29613979536521e-26	-0.919369234051998	0.094	0.42
14	ENSDARG00000086658	crygm2d21	2.80898985484219e-19	1.27345627656279e-23	-0.631123897153994	0.063	0.365
15	ENSDARG00000088823	crygm2d3	2.20114291015447e-16	9.97888707115092e-21	-0.707082431784697	0.083	0.367
16	ENSDARG00000015445	lim2.4	5.6335921370387e-16	2.55399045110105e-20	-0.657729623053567	0.058	0.32
17	ENSDARG00000016793	crybb1l2	1.07267721336271e-15	4.86298491868125e-20	-0.715454067354764	0.185	0.493
18	ENSDARG00000007576	crybb1l1	2.95479722090146e-14	1.33955808364379e-18	-0.549657279281783	0.127	0.416
19	ENSDARG00000030349	cryba2a	3.01559701143618e-14	1.36712168439395e-18	-0.576632678657444	0.069	0.322
20	ENSDARG00000076790	crygm2d16	1.23479736692552e-13	5.59795705379237e-18	-0.524850305526222	0.072	0.326
21	ENSDARG00000116164	crygm2d8	4.52995481222657e-12	2.05365618470694e-16	-0.666975502877417	0.14	0.394
22	ENSDARG00000057460	crygm2d13	2.68583212791072e-10	1.21762268923326e-14	-0.484457976420295	0.135	0.373
23	ENSDARG00000097157	si:ch211-207n23.2	1.72218728261403e-08	7.80754049602881e-13	0.300141364289213	0.196	0.041
24	ENSDARG00000074001	crygmxl2	1.12904926719784e-07	5.11854777041362e-12	-0.402842804499211	0.03	0.186
25	ENSDARG00000087164	crygm2d4	3.87324916659216e-05	1.75593851055951e-09	-0.409587599097787	0.044	0.181
26	ENSDARG00000092033	si:dkey-239h2.3	0.000124857429242298	5.660414781136e-09	0.408574388457905	0.774	0.697
27	ENSDARG00000103199	si:dkey-247k7.2	0.000480632996813145	2.17895093305442e-08	0.32672744462462	0.264	0.117
28	ENSDARG00000076572	crygm2d7	0.000673893562513718	3.05509820706192e-08	-0.361155158027285	0.066	0.203
29	ENSDARG00000069827	crygm2d11	0.000880847974471746	3.9933265684638e-08	-0.347250677614371	0.052	0.177
30	ENSDARG00000101324	apoa1b	0.00237148722744456	1.07511434737717e-07	-0.366615747745207	0.661	0.783
31	ENSDARG00000005772	tsr2	0.00317411911287239	1.4389877200437e-07	0.26583150940809	0.598	0.471
32	ENSDARG00000008275	klhl24b	0.00625661886468898	2.83643977907742e-07	0.29600146707281	0.485	0.333
33	ENSDARG00000012944	myhz2	0.00716661254666265	3.24898564995133e-07	-0.396451555600025	0.229	0.392
34	ENSDARG00000013963	mipb	0.0082969114747977	3.76140696110151e-07	-0.273352457024801	0.022	0.115
35	ENSDARG00000020693	sesn1	0.0174042161203049	7.89020587555756e-07	0.271979597622727	0.804	0.71
36	ENSDARG00000090369	zgc:86896	0.019522807440991	8.85066979825508e-07	-0.285976484913679	0.727	0.804
37	ENSDARG00000003216	anxa2a	0.0246917892134349	1.11940290205073e-06	-0.27414538307515	0.793	0.832
38	ENSDARG00000055723	hsp70l	0.159829502400738	7.24587462148598e-06	0.315490907109079	0.7	0.576
39	ENSDARG00000035809	col1a1b	0.350775694206465	1.59024251612324e-05	-0.435969006556823	0.722	0.77
40	ENSDARG00000015866	apoa2	0.389031537569738	1.76367548086743e-05	-0.37635865549042	0.678	0.774
41	ENSDARG00000103775	thbs1a	0.457023349175955	2.07191653448162e-05	-0.269148841219447	0.052	0.143
42	ENSDARG00000078619	pnp5a	0.51233038747843	2.32265113554461e-05	-0.259344957105688	0.518	0.631
43	ENSDARG00000002298	ankrd22	1	4.56316330040776e-05	-0.389472396513677	0.287	0.407
44	ENSDARG00000003203	rhcga	1	0.546755672936919	-0.328179353036178	0.174	0.16
45	ENSDARG00000007377	odc1	1	0.000775413890504785	-0.575617566771359	0.185	0.262
46	ENSDARG00000007697	fabp7a	1	0.133433777312096	-0.361346680286289	0.198	0.235
47	ENSDARG00000009544	cldnb	1	8.09995046573165e-05	-0.832449870990189	0.259	0.39
48	ENSDARG00000011407	col2a1b	1	0.0493341565480397	-0.268625038181343	0.515	0.554
49	ENSDARG00000012405	col1a1a	1	0.0014356109197019	-0.410315297077797	0.725	0.733
50	ENSDARG00000015355	fosl1a	1	0.00361327874410414	-0.401085970453949	0.287	0.371
51	ENSDARG00000015551	fth1a	1	0.290593265671351	0.276251356228534	0.788	0.776
52	ENSDARG00000018404	krt18a.1	1	0.41455689284725	0.303499441177856	0.322	0.305
53	ENSDARG00000020007	col1a2	1	0.0125233765234144	-0.315824348946377	0.843	0.84
54	ENSDARG00000026165	col11a1a	1	0.000264800383053076	-0.290034490912059	0.634	0.708
55	ENSDARG00000027088	ptgdsb.1	1	0.00225265376514881	0.284738264056915	0.879	0.887
56	ENSDARG00000028618	krt18b	1	0.0412175864720798	0.3397647237596	0.16	0.113
57	ENSDARG00000031683	fosab	1	0.0191697838554566	-0.254481282339055	0.785	0.817
58	ENSDARG00000033655	stmn1b	1	0.000706127329605657	0.266994902637397	0.402	0.294
59	ENSDARG00000035519	histh1l	1	0.00363698528210593	-0.2523625200745	0.793	0.808
60	ENSDARG00000035715	marcksl1b	1	0.00684030529392926	0.284916631456255	0.521	0.452
61	ENSDARG00000035810	rgcc	1	0.0127314398563892	-0.260102167799114	0.331	0.399
62	ENSDARG00000036588	mhc1zba	1	0.153253601882623	0.2839710024217	0.471	0.426
63	ENSDARG00000036840	krt15	1	0.00145909443365053	-0.510504556246588	0.526	0.633
64	ENSDARG00000040534	epcam	1	0.000157809257622135	-0.251613034816192	0.934	0.964
65	ENSDARG00000041433	si:dkey-7c18.24	1	0.000159671523109504	0.301607500670741	0.149	0.068
66	ENSDARG00000041623	mt2	1	0.478577290865313	-0.256705324331513	0.182	0.16
67	ENSDARG00000042725	cebpb	1	0.00990979500425614	-0.250848682046481	0.719	0.742
68	ENSDARG00000043796	ms4a17a.7	1	0.0310876405814685	0.273841804463363	0.154	0.109
69	ENSDARG00000043806	postna	1	0.00340228315859148	-0.352851043150448	0.168	0.247
70	ENSDARG00000055514	icn2	1	0.00601589016259797	-0.339557433680637	0.275	0.358
71	ENSDARG00000061764	ahnak	1	0.00197026842646316	-0.280271151511194	0.702	0.759
72	ENSDARG00000067997	myhz1.3	1	0.0648862505548867	-0.352613980535872	0.163	0.215
73	ENSDARG00000068995	h2afx1	1	0.0087689956944764	-0.273976501110212	0.576	0.644
74	ENSDARG00000076820	xkr8.2	1	0.182126680454142	-0.293466112138549	0.096	0.126
75	ENSDARG00000079302	and2	1	0.119657174369504	-0.369218403616256	0.121	0.16
76	ENSDARG00000079305	hbae3	1	0.139501706426682	0.5871443260943	0.135	0.173
77	ENSDARG00000087390	hbbe1.3	1	0.142971074019205	0.622608504967075	0.179	0.22
78	ENSDARG00000089645	si:ch1073-406l10.2	1	0.0672622038322569	-0.262936340174296	0.788	0.819
79	ENSDARG00000091209	ucp3	1	0.000217087232854403	0.308538496206697	0.642	0.557
80	ENSDARG00000093303	ifitm1	1	0.0109887661429117	0.453941383621938	0.116	0.066
81	ENSDARG00000099351	igfbp1a	1	0.11374492878427	-0.517524295091809	0.298	0.333
82	ENSDARG00000111840	cxcl18a.1	1	0.0158342643044908	0.25076174977302	0.287	0.222
