## Supplementary material for "GLOBAL HOST RESPONSES TO THE MICROBIOTA AT SINGLE CELL RESOLUTION IN GNOTOBIOTIC ZEBRAFISH": Lists of DEGs and GO per Cluster: clu17_GOresults_CVZup.tsv

ONTOLOGY	ID	Description	GeneRatio	BgRatio	pvalue	p.adjust	qvalue	geneID	Count
GO:0006364	BP	GO:0006364	rRNA processing	3/15	162/19170	0.000250159034192801	0.000250159034192801	0.019876979103446	ENSDARG00000023950/ENSDARG00000001057/ENSDARG00000074756	3
GO:0016072	BP	GO:0016072	rRNA metabolic process	3/15	181/19170	0.000346479452261903	0.000346479452261903	0.019876979103446	ENSDARG00000023950/ENSDARG00000001057/ENSDARG00000074756	3
GO:0042254	BP	GO:0042254	ribosome biogenesis	3/15	251/19170	0.00089821171432886	0.00089821171432886	0.034352658548016	ENSDARG00000023950/ENSDARG00000001057/ENSDARG00000074756	3
GO:0034470	BP	GO:0034470	ncRNA processing	3/15	311/19170	0.00166485105695963	0.00166485105695963	0.0477549382127894	ENSDARG00000023950/ENSDARG00000001057/ENSDARG00000074756	3
GO:0009986	CC	GO:0009986	cell surface	3/17	282/19398	0.00177731167450874	0.00177731167450874	0.0167200390772537	ENSDARG00000007671/ENSDARG00000024746/ENSDARG00000103443	3
GO:0030684	CC	GO:0030684	preribosome	2/17	88/19398	0.00264733952056517	0.00264733952056517	0.0167200390772537	ENSDARG00000001057/ENSDARG00000104353	2
GO:0030688	CC	GO:0030688	preribosome, small subunit precursor	1/17	12/19398	0.0104689595832944	0.0104689595832944	0.0235850248247415	ENSDARG00000001057	1
GO:0042627	CC	GO:0042627	chylomicron	1/17	13/19398	0.011336700617395	0.011336700617395	0.0235850248247415	ENSDARG00000087697	1
GO:0032994	CC	GO:0032994	protein-lipid complex	1/17	15/19398	0.0130700345903776	0.0130700345903776	0.0235850248247415	ENSDARG00000087697	1
GO:0034358	CC	GO:0034358	plasma lipoprotein particle	1/17	15/19398	0.0130700345903776	0.0130700345903776	0.0235850248247415	ENSDARG00000087697	1
GO:1990777	CC	GO:1990777	lipoprotein particle	1/17	15/19398	0.0130700345903776	0.0130700345903776	0.0235850248247415	ENSDARG00000087697	1
GO:0005732	CC	GO:0005732	small nucleolar ribonucleoprotein complex	1/17	19/19398	0.0165281256599749	0.0165281256599749	0.0260970405157498	ENSDARG00000104353	1
GO:0005730	CC	GO:0005730	nucleolus	2/17	264/19398	0.0219349073689711	0.0219349073689711	0.0295706829400986	ENSDARG00000001057/ENSDARG00000104353	2
GO:0016529	CC	GO:0016529	sarcoplasmic reticulum	1/17	27/19398	0.0234101239942447	0.0234101239942447	0.0295706829400986	ENSDARG00000020072	1
GO:0016528	CC	GO:0016528	sarcoplasm	1/17	32/19398	0.0276883290232799	0.0276883290232799	0.0317952103616611	ENSDARG00000020072	1
GO:0032040	CC	GO:0032040	small-subunit processome	1/17	42/19398	0.0361918756882016	0.0361918756882016	0.0380967112507385	ENSDARG00000104353	1
GO:0044452	CC	GO:0044452	nucleolar part	1/17	58/19398	0.0496521113851811	0.0496521113851811	0.0482449665281112	ENSDARG00000104353	1
GO:0030515	MF	GO:0030515	snoRNA binding	2/17	19/19574	0.000120352638667328	0.000120352638667328	0.00506747952283485	ENSDARG00000001057/ENSDARG00000104353	2
