## Supplementary material for "GLOBAL HOST RESPONSES TO THE MICROBIOTA AT SINGLE CELL RESOLUTION IN GNOTOBIOTIC ZEBRAFISH": Lists of DEGs and GO per Cluster: clu17_GOresults_CVZup_fdr.tsv

ONTOLOGY	ID	Description	GeneRatio	BgRatio	pvalue	p.adjust	qvalue	geneID	Count
GO:0006364	BP	GO:0006364	rRNA processing	3/15	162/19170	0.000250159034192801	0.0341282260477974	0.019876979103446	ENSDARG00000023950/ENSDARG00000001057/ENSDARG00000074756	3
GO:0016072	BP	GO:0016072	rRNA metabolic process	3/15	181/19170	0.000346479452261903	0.0341282260477974	0.019876979103446	ENSDARG00000023950/ENSDARG00000001057/ENSDARG00000074756	3
GO:0009986	CC	GO:0009986	cell surface	3/17	282/19398	0.00177731167450874	0.0330917440070646	0.0167200390772537	ENSDARG00000007671/ENSDARG00000024746/ENSDARG00000103443	3
GO:0030684	CC	GO:0030684	preribosome	2/17	88/19398	0.00264733952056517	0.0330917440070646	0.0167200390772537	ENSDARG00000001057/ENSDARG00000104353	2
GO:0030688	CC	GO:0030688	preribosome, small subunit precursor	1/17	12/19398	0.0104689595832944	0.0466786949656342	0.0235850248247415	ENSDARG00000001057	1
GO:0042627	CC	GO:0042627	chylomicron	1/17	13/19398	0.011336700617395	0.0466786949656342	0.0235850248247415	ENSDARG00000087697	1
GO:0032994	CC	GO:0032994	protein-lipid complex	1/17	15/19398	0.0130700345903776	0.0466786949656342	0.0235850248247415	ENSDARG00000087697	1
GO:0034358	CC	GO:0034358	plasma lipoprotein particle	1/17	15/19398	0.0130700345903776	0.0466786949656342	0.0235850248247415	ENSDARG00000087697	1
GO:1990777	CC	GO:1990777	lipoprotein particle	1/17	15/19398	0.0130700345903776	0.0466786949656342	0.0235850248247415	ENSDARG00000087697	1
GO:0030515	MF	GO:0030515	snoRNA binding	2/17	19/19574	0.000120352638667328	0.00601763193336638	0.00506747952283485	ENSDARG00000001057/ENSDARG00000104353	2
