## Supplementary material for "GLOBAL HOST RESPONSES TO THE MICROBIOTA AT SINGLE CELL RESOLUTION IN GNOTOBIOTIC ZEBRAFISH": Lists of DEGs and GO per Cluster: clu17_GOresults_GFup_fdr.tsv

ONTOLOGY	ID	Description	GeneRatio	BgRatio	pvalue	p.adjust	qvalue	geneID	Count
GO:0002088	BP	GO:0002088	lens development in camera-type eye	22/36	105/19170	6.01894857567024e-42	1.03525915501528e-39	7.41281035108861e-40	ENSDARG00000024548/ENSDARG00000032929/ENSDARG00000041925/ENSDARG00000087765/ENSDARG00000053862/ENSDARG00000087324/ENSDARG00000030411/ENSDARG00000068507/ENSDARG00000069801/ENSDARG00000016793/ENSDARG00000053875/ENSDARG00000088823/ENSDARG00000057460/ENSDARG00000007576/ENSDARG00000086658/ENSDARG00000076790/ENSDARG00000030349/ENSDARG00000069827/ENSDARG00000076572/ENSDARG00000074001/ENSDARG00000013963/…	22
GO:0007601	BP	GO:0007601	visual perception	21/36	186/19170	8.16458445173259e-34	7.02154262849002e-32	5.0276651623827e-32	ENSDARG00000024548/ENSDARG00000032929/ENSDARG00000041925/ENSDARG00000087765/ENSDARG00000053862/ENSDARG00000087324/ENSDARG00000030411/ENSDARG00000068507/ENSDARG00000069801/ENSDARG00000016793/ENSDARG00000053875/ENSDARG00000088823/ENSDARG00000057460/ENSDARG00000007576/ENSDARG00000086658/ENSDARG00000076790/ENSDARG00000030349/ENSDARG00000069827/ENSDARG00000076572/ENSDARG00000074001/ENSDARG00000073750	21
GO:0050953	BP	GO:0050953	sensory perception of light stimulus	21/36	195/19170	2.31387565860108e-33	1.32662204426462e-31	9.49906849320442e-32	ENSDARG00000024548/ENSDARG00000032929/ENSDARG00000041925/ENSDARG00000087765/ENSDARG00000053862/ENSDARG00000087324/ENSDARG00000030411/ENSDARG00000068507/ENSDARG00000069801/ENSDARG00000016793/ENSDARG00000053875/ENSDARG00000088823/ENSDARG00000057460/ENSDARG00000007576/ENSDARG00000086658/ENSDARG00000076790/ENSDARG00000030349/ENSDARG00000069827/ENSDARG00000076572/ENSDARG00000074001/ENSDARG00000073750	21
GO:0043010	BP	GO:0043010	camera-type eye development	22/36	441/19170	1.52989078720332e-27	6.57853038497426e-26	4.71045321323126e-26	ENSDARG00000024548/ENSDARG00000032929/ENSDARG00000041925/ENSDARG00000087765/ENSDARG00000053862/ENSDARG00000087324/ENSDARG00000030411/ENSDARG00000068507/ENSDARG00000069801/ENSDARG00000016793/ENSDARG00000053875/ENSDARG00000088823/ENSDARG00000057460/ENSDARG00000007576/ENSDARG00000086658/ENSDARG00000076790/ENSDARG00000030349/ENSDARG00000069827/ENSDARG00000076572/ENSDARG00000074001/ENSDARG00000013963/…	22
GO:0007600	BP	GO:0007600	sensory perception	21/36	402/19170	1.40729122432433e-26	4.84108181167568e-25	3.46638048938834e-25	ENSDARG00000024548/ENSDARG00000032929/ENSDARG00000041925/ENSDARG00000087765/ENSDARG00000053862/ENSDARG00000087324/ENSDARG00000030411/ENSDARG00000068507/ENSDARG00000069801/ENSDARG00000016793/ENSDARG00000053875/ENSDARG00000088823/ENSDARG00000057460/ENSDARG00000007576/ENSDARG00000086658/ENSDARG00000076790/ENSDARG00000030349/ENSDARG00000069827/ENSDARG00000076572/ENSDARG00000074001/ENSDARG00000073750	21
GO:0005882	CC	GO:0005882	intermediate filament	4/32	91/19398	1.47376567567127e-05	0.000176982285219974	9.71985090452944e-05	ENSDARG00000092947/ENSDARG00000090268/ENSDARG00000058371/ENSDARG00000036840	4
GO:0045111	CC	GO:0045111	intermediate filament cytoskeleton	4/32	92/19398	1.53897639321716e-05	0.000176982285219974	9.71985090452944e-05	ENSDARG00000092947/ENSDARG00000090268/ENSDARG00000058371/ENSDARG00000036840	4
GO:0099513	CC	GO:0099513	polymeric cytoskeletal fiber	4/32	360/19398	0.00278251393420999	0.0213326068289433	0.0117158481440421	ENSDARG00000092947/ENSDARG00000090268/ENSDARG00000058371/ENSDARG00000036840	4
GO:0005212	MF	GO:0005212	structural constituent of eye lens	22/39	75/19574	1.09758705762494e-44	3.51227858439981e-43	2.88838699374984e-43	ENSDARG00000024548/ENSDARG00000032929/ENSDARG00000041925/ENSDARG00000087765/ENSDARG00000053862/ENSDARG00000087324/ENSDARG00000030411/ENSDARG00000068507/ENSDARG00000069801/ENSDARG00000016793/ENSDARG00000053875/ENSDARG00000088823/ENSDARG00000057460/ENSDARG00000007576/ENSDARG00000086658/ENSDARG00000015445/ENSDARG00000076790/ENSDARG00000030349/ENSDARG00000069827/ENSDARG00000076572/ENSDARG00000074001/…	22
