## Supplementary material for "GLOBAL HOST RESPONSES TO THE MICROBIOTA AT SINGLE CELL RESOLUTION IN GNOTOBIOTIC ZEBRAFISH": Lists of DEGs and GO per Cluster: cluster17_CVZvGF.tsv

gene	gene_NAME	p_val_adj	p_val	avg_logFC	pct.1	pct.2
1	ENSDARG00000024548	cryba4	5.49815876882571e-45	2.4925916986244e-49	-1.3424705423273	0.228	0.766
2	ENSDARG00000032929	cryba1l1	6.21144581018169e-45	2.81596056314339e-49	-1.49408405072415	0.197	0.721
3	ENSDARG00000086917	crygm2d2	4.82257194961889e-44	2.18631423955884e-48	-1.48890750062881	0.202	0.727
4	ENSDARG00000109861	BX545855.1	4.15912604302166e-42	1.88554086636216e-46	-1.44310768078629	0.131	0.653
5	ENSDARG00000041925	cryba2b	3.9863762590693e-41	1.80722470716715e-45	-1.25170177891196	0.151	0.674
6	ENSDARG00000087765	crygm2d10	2.17405498884689e-40	9.85608390990518e-45	-1.32504975304854	0.134	0.65
7	ENSDARG00000053862	crygmx	5.29537810235999e-38	2.40066103108169e-42	-1.4205171710475	0.177	0.671
8	ENSDARG00000087324	crygm2d1	7.19732842910957e-38	3.26291070319593e-42	-1.30482446494074	0.165	0.665
9	ENSDARG00000030411	crygn2	4.7019813094594e-36	2.13164444168075e-40	-1.13785695881572	0.217	0.697
10	ENSDARG00000068507	crybb1	7.92386347540239e-36	3.59228555417644e-40	-1.33192452441376	0.268	0.736
11	ENSDARG00000069801	crygm2d12	2.53430957423764e-35	1.14892990037068e-39	-1.2796136940289	0.12	0.599
12	ENSDARG00000016793	crybb1l2	4.88075120384185e-29	2.2126898194949e-33	-1.1194933693285	0.142	0.564
13	ENSDARG00000053875	cryba1b	4.89360749832533e-29	2.21851822392118e-33	-1.10739327053919	0.208	0.638
14	ENSDARG00000088823	crygm2d3	2.66792237677038e-26	1.20950329892573e-30	-1.01631940504038	0.08	0.463
15	ENSDARG00000057460	crygm2d13	5.90072532622293e-22	2.67509535144752e-26	-1.02936656722275	0.091	0.439
16	ENSDARG00000116164	crygm2d8	1.00677613462316e-19	4.56422220792074e-24	-0.933328646291137	0.077	0.401
17	ENSDARG00000007576	crybb1l1	3.10248150048287e-19	1.40651078995506e-23	-0.954816693825004	0.105	0.442
18	ENSDARG00000086658	crygm2d21	8.1759931796745e-19	3.70658862076095e-23	-0.900106269216212	0.085	0.404
19	ENSDARG00000094310	si:ch211-255g12.6	2.29956723263948e-18	1.04250939914746e-22	-0.907680125409711	0.111	0.433
20	ENSDARG00000015445	lim2.4	3.12988547414432e-17	1.41893438849593e-21	-0.838368678951365	0.043	0.318
21	ENSDARG00000076790	crygm2d16	3.60958737841059e-16	1.63640737075464e-20	-0.830795852214491	0.091	0.389
22	ENSDARG00000030349	cryba2a	1.5380391927004e-13	6.97270465454891e-18	-0.716922841288768	0.08	0.341
23	ENSDARG00000015866	apoa2	2.10760094059547e-09	9.5548143104337e-14	-0.485099977739299	0.595	0.786
24	ENSDARG00000069827	crygm2d11	1.83141817739741e-08	8.30273903979243e-13	-0.530965893521319	0.04	0.223
25	ENSDARG00000076572	crygm2d7	3.99315680078912e-08	1.81029866750799e-12	-0.578242040610933	0.077	0.279
26	ENSDARG00000074001	crygmxl2	9.34890068679301e-07	4.23832654220374e-11	-0.483598587409361	0.043	0.208
27	ENSDARG00000087164	crygm2d4	1.63468825845423e-06	7.41086344389439e-11	-0.520375696901079	0.037	0.193
28	ENSDARG00000101324	apoa1b	4.15681966566167e-06	1.88449526959002e-10	-0.429600053597177	0.587	0.774
29	ENSDARG00000092947	cyt1	4.41223786964041e-05	2.00028917836631e-09	-0.40738519583483	0.661	0.801
30	ENSDARG00000013963	mipb	9.58125968002035e-05	4.34366655182716e-09	-0.374153435318151	0.017	0.134
31	ENSDARG00000038439	fabp10a	0.00250287776580749	1.13468028189659e-07	-0.422465067311374	0.41	0.588
32	ENSDARG00000090268	krtt1c19e	0.00264538556753983	1.19928623063734e-07	-0.351096170850493	0.368	0.57
33	ENSDARG00000058371	krt5	0.00375653053741589	1.70302408986123e-07	-0.297569017982155	0.561	0.709
34	ENSDARG00000073750	crygm2d18	0.0221410695352145	1.00376595952554e-06	-0.293109585852106	0.02	0.113
35	ENSDARG00000103199	si:dkey-247k7.2	0.0247323697670661	1.12124262249824e-06	0.260166418058298	0.131	0.03
36	ENSDARG00000035519	histh1l	0.226805438228955	1.0282230402981e-05	-0.419168771625151	0.855	0.881
37	ENSDARG00000030440	rsrp1	0.398815898262	1.80803290534953e-05	0.255491724069801	0.718	0.582
38	ENSDARG00000023950	znhit3	0.638913766516398	2.8965172115169e-05	0.288329297929989	0.154	0.056
39	ENSDARG00000001057	bysl	1	0.000571326655419872	0.26037873403929	0.393	0.279
40	ENSDARG00000002732	spon2b	1	0.0526146675746732	0.405345586190938	0.416	0.368
41	ENSDARG00000003216	anxa2a	1	0.052942140259383	-0.334494204752567	0.157	0.211
42	ENSDARG00000003808	aqp3a	1	0.797755725552931	-0.564623697974497	0.148	0.151
43	ENSDARG00000005673	f3b	1	0.661437413729505	-0.256726026623849	0.197	0.181
44	ENSDARG00000007671	ghrb	1	0.000256550492716318	0.308667207105232	0.256	0.148
45	ENSDARG00000010008	vim	1	0.18684105660194	-0.362534099102984	0.325	0.365
46	ENSDARG00000012944	myhz2	1	0.00969253223091	-0.285388682852783	0.217	0.303
47	ENSDARG00000016470	anxa5b	1	0.000555514822697838	-0.26817323875275	0.066	0.145
48	ENSDARG00000020072	thbs4b	1	0.00170326673594805	0.424411202772129	0.473	0.362
49	ENSDARG00000020298	btg2	1	0.0555712383365247	-0.260692471822429	0.328	0.386
50	ENSDARG00000024746	hsp90aa1.2	1	0.00762802205325702	0.364275193747488	0.422	0.329
51	ENSDARG00000024829	tnn	1	0.0035741062192646	0.27779370300798	0.37	0.264
52	ENSDARG00000025254	s100a10b	1	0.00653811215869726	-0.374052854022823	0.239	0.326
53	ENSDARG00000027582	angptl7	1	0.863886532283483	-0.326447929475898	0.319	0.303
54	ENSDARG00000027799	ucmaa	1	0.154593915010064	0.258471013135715	0.256	0.214
55	ENSDARG00000030215	matn1	1	0.0140716800617388	-0.377159470435073	0.276	0.356
56	ENSDARG00000031164	tuba8l2	1	0.000743120946930648	0.255323906689736	0.695	0.57
57	ENSDARG00000031683	fosab	1	0.125256643124339	-0.309450043554762	0.57	0.593
58	ENSDARG00000034718	tfpia	1	0.0126713819306518	0.373995073839265	0.302	0.223
59	ENSDARG00000036840	krt15	1	0.0184783808507651	-0.39315108000477	0.199	0.267
60	ENSDARG00000037746	actb1	1	0.142688097313074	-0.293260621640657	0.427	0.475
61	ENSDARG00000037790	pvalb8	1	0.000613455259262323	0.273846225555699	0.342	0.226
62	ENSDARG00000041394	dnajb1b	1	0.00431296685819484	0.264312832134582	0.373	0.288
63	ENSDARG00000043802	ms4a17a.8	1	0.000116703099275625	0.281360278169955	0.453	0.303
64	ENSDARG00000045928	psma4	1	0.000332156558045802	-0.263140120616094	0.182	0.3
65	ENSDARG00000051823	hyal4	1	0.0562011691066775	-0.330388477279699	0.182	0.234
66	ENSDARG00000055100	cxcl12b	1	0.00590858192870845	0.316530403840926	0.123	0.062
67	ENSDARG00000067990	myhz1.1	1	0.493918778181699	0.279810668700753	0.675	0.632
68	ENSDARG00000068710	nid1a	1	0.0151144145196877	0.302516827002275	0.245	0.172
69	ENSDARG00000074756	tfb2m	1	0.000121351257250912	0.256730487651181	0.219	0.113
70	ENSDARG00000087697	lpl	1	0.000243417536556853	0.359471413391764	0.598	0.484
71	ENSDARG00000092920	si:ch211-106h4.12	1	0.553220739299104	-0.535626903681792	0.1	0.113
72	ENSDARG00000094836	si:ch211-195b15.8	1	0.00244302715337626	0.256285503213989	0.162	0.089
73	ENSDARG00000099664	selenof	1	0.000229829674070636	-0.25015969979398	0.063	0.145
74	ENSDARG00000101195	cyp1c1	1	0.599003474377554	0.259156232031962	0.151	0.139
75	ENSDARG00000103443	vwde	1	0.0205398742964623	0.264619425297373	0.382	0.303
76	ENSDARG00000104353	nop58	1	0.00310751552657339	0.272664459658753	0.359	0.27
77	ENSDARG00000105389	mmel1	1	0.0721235366628259	-0.544033711595514	0.117	0.157
