## Supplementary material for "GLOBAL HOST RESPONSES TO THE MICROBIOTA AT SINGLE CELL RESOLUTION IN GNOTOBIOTIC ZEBRAFISH": Lists of DEGs and GO per Cluster: clu18_GOresults_CVZup.tsv

ONTOLOGY	ID	Description	GeneRatio	BgRatio	pvalue	p.adjust	qvalue	geneID	Count
GO:0010499	BP	GO:0010499	proteasomal ubiquitin-independent protein catabolic process	2/16	28/19170	0.000243771805508078	0.000243771805508078	0.018475336838507	ENSDARG00000002240/ENSDARG00000003526	2
GO:0005839	CC	GO:0005839	proteasome core complex	2/19	25/19398	0.000269041815444497	0.000269041815444497	0.00141600955497104	ENSDARG00000002240/ENSDARG00000003526	2
GO:0000502	CC	GO:0000502	proteasome complex	2/19	74/19398	0.00235399457817296	0.00235399457817296	0.00412981504942624	ENSDARG00000002240/ENSDARG00000003526	2
GO:1905369	CC	GO:1905369	endopeptidase complex	2/19	74/19398	0.00235399457817296	0.00235399457817296	0.00412981504942624	ENSDARG00000002240/ENSDARG00000003526	2
GO:1905368	CC	GO:1905368	peptidase complex	2/19	94/19398	0.00376529913500052	0.00376529913500052	0.00495434096710595	ENSDARG00000002240/ENSDARG00000003526	2
GO:0019773	CC	GO:0019773	proteasome core complex, alpha-subunit complex	1/19	11/19398	0.0107244462338981	0.0107244462338981	0.0112888907725243	ENSDARG00000003526	1
GO:0030867	CC	GO:0030867	rough endoplasmic reticulum membrane	1/19	16/19398	0.015563091026268	0.015563091026268	0.0136518342335684	ENSDARG00000076568	1
GO:0005791	CC	GO:0005791	rough endoplasmic reticulum	1/19	23/19398	0.0222995392708388	0.0222995392708388	0.0167665708803299	ENSDARG00000076568	1
GO:0030141	CC	GO:0030141	secretory granule	1/19	41/19398	0.0394218757247674	0.0394218757247674	0.025935444555768	ENSDARG00000077045	1
GO:0004298	MF	GO:0004298	threonine-type endopeptidase activity	2/17	26/19574	0.000227923969099484	0.000227923969099484	0.00263911964220456	ENSDARG00000002240/ENSDARG00000003526	2
GO:0070003	MF	GO:0070003	threonine-type peptidase activity	2/17	26/19574	0.000227923969099484	0.000227923969099484	0.00263911964220456	ENSDARG00000002240/ENSDARG00000003526	2
GO:0004175	MF	GO:0004175	endopeptidase activity	3/17	484/19574	0.00789171260324712	0.00789171260324712	0.041492646953242	ENSDARG00000002240/ENSDARG00000003526/ENSDARG00000017314	3
GO:0030291	MF	GO:0030291	protein serine/threonine kinase inhibitor activity	1/17	14/19574	0.0120945780091576	0.0120945780091576	0.041492646953242	ENSDARG00000086471	1
GO:0008320	MF	GO:0008320	protein transmembrane transporter activity	1/17	15/19574	0.0129531870160007	0.0129531870160007	0.041492646953242	ENSDARG00000076568	1
GO:0022884	MF	GO:0022884	macromolecule transmembrane transporter activity	1/17	16/19574	0.0138110936482786	0.0138110936482786	0.041492646953242	ENSDARG00000076568	1
GO:0008565	MF	GO:0008565	protein transporter activity	1/17	18/19574	0.015524801943499	0.015524801943499	0.041492646953242	ENSDARG00000076568	1
GO:0005086	MF	GO:0005086	ARF guanyl-nucleotide exchange factor activity	1/17	21/19574	0.0180901100317143	0.0180901100317143	0.041492646953242	ENSDARG00000076568	1
GO:0004857	MF	GO:0004857	enzyme inhibitor activity	2/17	246/19574	0.0188939702016238	0.0188939702016238	0.041492646953242	ENSDARG00000043102/ENSDARG00000086471	2
GO:0004860	MF	GO:0004860	protein kinase inhibitor activity	1/17	25/19574	0.0215007352394072	0.0215007352394072	0.041492646953242	ENSDARG00000086471	1
GO:0019210	MF	GO:0019210	kinase inhibitor activity	1/17	25/19574	0.0215007352394072	0.0215007352394072	0.041492646953242	ENSDARG00000086471	1
GO:1904680	MF	GO:1904680	peptide transmembrane transporter activity	1/17	25/19574	0.0215007352394072	0.0215007352394072	0.041492646953242	ENSDARG00000076568	1
GO:0016831	MF	GO:0016831	carboxy-lyase activity	1/17	32/19574	0.0274425152138105	0.0274425152138105	0.0488854522027393	ENSDARG00000015537	1
