## Supplementary material for "GLOBAL HOST RESPONSES TO THE MICROBIOTA AT SINGLE CELL RESOLUTION IN GNOTOBIOTIC ZEBRAFISH": Lists of DEGs and GO per Cluster: clu18_GOresults_CVZup_fdr.tsv

ONTOLOGY	ID	Description	GeneRatio	BgRatio	pvalue	p.adjust	qvalue	geneID	Count
GO:0010499	BP	GO:0010499	proteasomal ubiquitin-independent protein catabolic process	2/16	28/19170	0.000243771805508078	0.0255960395783482	0.018475336838507	ENSDARG00000002240/ENSDARG00000003526	2
GO:0005839	CC	GO:0005839	proteasome core complex	2/19	25/19398	0.000269041815444497	0.00349754360077846	0.00141600955497104	ENSDARG00000002240/ENSDARG00000003526	2
GO:0000502	CC	GO:0000502	proteasome complex	2/19	74/19398	0.00235399457817296	0.0102006431720828	0.00412981504942624	ENSDARG00000002240/ENSDARG00000003526	2
GO:1905369	CC	GO:1905369	endopeptidase complex	2/19	74/19398	0.00235399457817296	0.0102006431720828	0.00412981504942624	ENSDARG00000002240/ENSDARG00000003526	2
GO:1905368	CC	GO:1905368	peptidase complex	2/19	94/19398	0.00376529913500052	0.0122372221887517	0.00495434096710595	ENSDARG00000002240/ENSDARG00000003526	2
GO:0019773	CC	GO:0019773	proteasome core complex, alpha-subunit complex	1/19	11/19398	0.0107244462338981	0.0278835602081351	0.0112888907725243	ENSDARG00000003526	1
GO:0030867	CC	GO:0030867	rough endoplasmic reticulum membrane	1/19	16/19398	0.015563091026268	0.0337200305569139	0.0136518342335684	ENSDARG00000076568	1
GO:0005791	CC	GO:0005791	rough endoplasmic reticulum	1/19	23/19398	0.0222995392708388	0.041413430074415	0.0167665708803299	ENSDARG00000076568	1
GO:0004298	MF	GO:0004298	threonine-type endopeptidase activity	2/17	26/19574	0.000227923969099484	0.00444451739743995	0.00263911964220456	ENSDARG00000002240/ENSDARG00000003526	2
GO:0070003	MF	GO:0070003	threonine-type peptidase activity	2/17	26/19574	0.000227923969099484	0.00444451739743995	0.00263911964220456	ENSDARG00000002240/ENSDARG00000003526	2
