## Supplementary material for "GLOBAL HOST RESPONSES TO THE MICROBIOTA AT SINGLE CELL RESOLUTION IN GNOTOBIOTIC ZEBRAFISH": Lists of DEGs and GO per Cluster: clu18_GOresults_GFup_fdr.tsv

ONTOLOGY	ID	Description	GeneRatio	BgRatio	pvalue	p.adjust	qvalue	geneID	Count
GO:0002088	BP	GO:0002088	lens development in camera-type eye	22/53	105/19170	6.83270724795969e-37	3.01322389635023e-34	2.65396734157592e-34	ENSDARG00000024548/ENSDARG00000030411/ENSDARG00000087324/ENSDARG00000068507/ENSDARG00000032929/ENSDARG00000069801/ENSDARG00000087765/ENSDARG00000053862/ENSDARG00000053875/ENSDARG00000088823/ENSDARG00000041925/ENSDARG00000057460/ENSDARG00000016793/ENSDARG00000007576/ENSDARG00000086658/ENSDARG00000030349/ENSDARG00000076790/ENSDARG00000074001/ENSDARG00000013963/ENSDARG00000076572/ENSDARG00000069827/…	22
GO:0007601	BP	GO:0007601	visual perception	21/53	186/19170	4.05162250034296e-29	8.93382761325622e-27	7.86867738224501e-27	ENSDARG00000024548/ENSDARG00000030411/ENSDARG00000087324/ENSDARG00000068507/ENSDARG00000032929/ENSDARG00000069801/ENSDARG00000087765/ENSDARG00000053862/ENSDARG00000053875/ENSDARG00000088823/ENSDARG00000041925/ENSDARG00000057460/ENSDARG00000016793/ENSDARG00000007576/ENSDARG00000086658/ENSDARG00000030349/ENSDARG00000076790/ENSDARG00000074001/ENSDARG00000076572/ENSDARG00000069827/ENSDARG00000073750	21
GO:0050953	BP	GO:0050953	sensory perception of light stimulus	21/53	195/19170	1.13944485244574e-28	1.67498393309524e-26	1.4752812300087e-26	ENSDARG00000024548/ENSDARG00000030411/ENSDARG00000087324/ENSDARG00000068507/ENSDARG00000032929/ENSDARG00000069801/ENSDARG00000087765/ENSDARG00000053862/ENSDARG00000053875/ENSDARG00000088823/ENSDARG00000041925/ENSDARG00000057460/ENSDARG00000016793/ENSDARG00000007576/ENSDARG00000086658/ENSDARG00000030349/ENSDARG00000076790/ENSDARG00000074001/ENSDARG00000076572/ENSDARG00000069827/ENSDARG00000073750	21
GO:0043010	BP	GO:0043010	camera-type eye development	23/53	441/19170	3.91973703542812e-24	4.32151008155951e-22	3.80627096334994e-22	ENSDARG00000024548/ENSDARG00000030411/ENSDARG00000087324/ENSDARG00000068507/ENSDARG00000032929/ENSDARG00000069801/ENSDARG00000087765/ENSDARG00000053862/ENSDARG00000053875/ENSDARG00000088823/ENSDARG00000041925/ENSDARG00000057460/ENSDARG00000016793/ENSDARG00000007576/ENSDARG00000086658/ENSDARG00000030349/ENSDARG00000076790/ENSDARG00000074001/ENSDARG00000013963/ENSDARG00000076572/ENSDARG00000069827/…	23
GO:0007600	BP	GO:0007600	sensory perception	21/53	402/19170	5.80100238579481e-22	5.11648410427102e-20	4.50646290601744e-20	ENSDARG00000024548/ENSDARG00000030411/ENSDARG00000087324/ENSDARG00000068507/ENSDARG00000032929/ENSDARG00000069801/ENSDARG00000087765/ENSDARG00000053862/ENSDARG00000053875/ENSDARG00000088823/ENSDARG00000041925/ENSDARG00000057460/ENSDARG00000016793/ENSDARG00000007576/ENSDARG00000086658/ENSDARG00000030349/ENSDARG00000076790/ENSDARG00000074001/ENSDARG00000076572/ENSDARG00000069827/ENSDARG00000073750	21
GO:0005882	CC	GO:0005882	intermediate filament	7/48	91/19398	2.49008403570255e-09	9.14653335681139e-08	7.64570899795379e-08	ENSDARG00000092947/ENSDARG00000090268/ENSDARG00000058371/ENSDARG00000017624/ENSDARG00000010008/ENSDARG00000036832/ENSDARG00000056248	7
GO:0045111	CC	GO:0045111	intermediate filament cytoskeleton	7/48	92/19398	2.69015686965041e-09	9.14653335681139e-08	7.64570899795379e-08	ENSDARG00000092947/ENSDARG00000090268/ENSDARG00000058371/ENSDARG00000017624/ENSDARG00000010008/ENSDARG00000036832/ENSDARG00000056248	7
GO:0099513	CC	GO:0099513	polymeric cytoskeletal fiber	8/48	360/19398	2.57060190929238e-06	5.82669766106273e-05	4.87061414392241e-05	ENSDARG00000092947/ENSDARG00000090268/ENSDARG00000058371/ENSDARG00000017624/ENSDARG00000010008/ENSDARG00000026595/ENSDARG00000036832/ENSDARG00000056248	8
GO:0045095	CC	GO:0045095	keratin filament	2/48	13/19398	0.000459609534626764	0.00781336208865499	0.00653129338680138	ENSDARG00000058371/ENSDARG00000017624	2
GO:0005212	MF	GO:0005212	structural constituent of eye lens	22/57	75/19574	7.16333047639008e-40	4.29799828583405e-38	3.39315654144793e-38	ENSDARG00000024548/ENSDARG00000030411/ENSDARG00000087324/ENSDARG00000068507/ENSDARG00000032929/ENSDARG00000069801/ENSDARG00000087765/ENSDARG00000053862/ENSDARG00000053875/ENSDARG00000088823/ENSDARG00000041925/ENSDARG00000057460/ENSDARG00000016793/ENSDARG00000007576/ENSDARG00000086658/ENSDARG00000030349/ENSDARG00000015445/ENSDARG00000076790/ENSDARG00000074001/ENSDARG00000076572/ENSDARG00000069827/…	22
