## Supplementary material for "GLOBAL HOST RESPONSES TO THE MICROBIOTA AT SINGLE CELL RESOLUTION IN GNOTOBIOTIC ZEBRAFISH": Lists of DEGs and GO per Cluster: cluster18_CVZvGF.tsv

gene	gene_NAME	p_val_adj	p_val	avg_logFC	pct.1	pct.2
1	ENSDARG00000086917	crygm2d2	3.84049492639077e-47	1.74108936730019e-51	-1.71712339531187	0.181	0.742
2	ENSDARG00000024548	cryba4	1.02779415359915e-43	4.659507451261e-48	-1.56940003914262	0.229	0.764
3	ENSDARG00000030411	crygn2	8.73318574241301e-42	3.95919201306239e-46	-1.53404436274551	0.161	0.702
4	ENSDARG00000087324	crygm2d1	1.41196393462509e-40	6.40114214627387e-45	-1.62980232800869	0.125	0.635
5	ENSDARG00000109861	BX545855.1	3.05326206956333e-31	1.38419714822891e-35	-1.44671961623089	0.147	0.598
6	ENSDARG00000068507	crybb1	7.95548061285643e-31	3.6066191916114e-35	-1.34177177920106	0.224	0.69
7	ENSDARG00000032929	cryba1l1	1.32530858058918e-30	6.00828987482629e-35	-1.37005846544397	0.241	0.687
8	ENSDARG00000069801	crygm2d12	2.66533045242291e-30	1.20832824935303e-34	-1.41557795940912	0.156	0.601
9	ENSDARG00000087765	crygm2d10	7.75408033817749e-30	3.51531432504193e-34	-1.49417022033369	0.127	0.561
10	ENSDARG00000053862	crygmx	2.18868514375551e-29	9.92240975498917e-34	-1.36123101437377	0.19	0.632
11	ENSDARG00000053875	cryba1b	3.39977316351259e-25	1.54128804221262e-29	-1.42092842218144	0.187	0.574
12	ENSDARG00000088823	crygm2d3	6.14586863532866e-25	2.786231133978e-29	-1.315511088508	0.062	0.426
13	ENSDARG00000041925	cryba2b	3.0115464900364e-24	1.36528537947067e-28	-1.27481311184062	0.164	0.558
14	ENSDARG00000094310	si:ch211-255g12.6	6.21639468451384e-22	2.81820413660071e-26	-1.22418971086014	0.096	0.451
15	ENSDARG00000057460	crygm2d13	3.21990987442941e-19	1.45974697362835e-23	-1.09088275243826	0.088	0.417
16	ENSDARG00000016793	crybb1l2	3.87030921844351e-19	1.75460568430661e-23	-1.26094465884837	0.13	0.469
17	ENSDARG00000007576	crybb1l1	1.33434750959498e-18	6.04926788283152e-23	-1.15021639499837	0.119	0.448
18	ENSDARG00000116164	crygm2d8	7.66886018183104e-16	3.47667974514056e-20	-1.10719456781263	0.093	0.387
19	ENSDARG00000086658	crygm2d21	9.32142626790557e-16	4.22587100730147e-20	-0.943025675148929	0.065	0.347
20	ENSDARG00000030349	cryba2a	7.69346898663513e-12	3.48783615315764e-16	-1.00399058312291	0.068	0.307
21	ENSDARG00000015445	lim2.4	2.40141920233763e-10	1.08868401592965e-14	-0.798048201948797	0.057	0.276
22	ENSDARG00000076790	crygm2d16	4.57169780830026e-10	2.07258038276374e-14	-0.928326013930613	0.091	0.322
23	ENSDARG00000074001	crygmxl2	8.65308612126022e-09	3.92287882911426e-13	-0.774275485752234	0.014	0.175
24	ENSDARG00000087164	crygm2d4	5.96328852119906e-08	2.70345839205688e-12	-0.844855697147296	0.04	0.215
25	ENSDARG00000092947	cyt1	2.8199831867453e-06	1.27844010642184e-10	-0.257724196416261	0.632	0.834
26	ENSDARG00000101324	apoa1b	5.1101791943661e-05	2.31670105828547e-09	-0.467780647589753	0.623	0.791
27	ENSDARG00000038439	fabp10a	0.000175927729353215	7.97568815637025e-09	-0.483894457499512	0.402	0.598
28	ENSDARG00000090268	krtt1c19e	0.000232116814453117	1.05230217813545e-08	-0.309117252314551	0.363	0.574
29	ENSDARG00000015866	apoa2	0.000514654850009952	2.3331890924379e-08	-0.434789010897786	0.601	0.761
30	ENSDARG00000013963	mipb	0.00222726939821373	1.00973315722809e-07	-0.386108373341914	0.014	0.113
31	ENSDARG00000058371	krt5	0.00519715427682439	2.35613123439314e-07	-0.280939585551461	0.561	0.733
32	ENSDARG00000076572	crygm2d7	0.00640735583207952	2.90477642219581e-07	-0.511210780714358	0.051	0.175
33	ENSDARG00000012944	myhz2	0.00945906097102835	4.28826773552831e-07	-0.689100328444351	0.193	0.356
34	ENSDARG00000103199	si:dkey-247k7.2	0.0287838678348561	1.30491739209611e-06	0.488599956477102	0.127	0.028
35	ENSDARG00000017624	krt4	0.121228420868924	5.49589359275202e-06	-0.298031496565268	0.49	0.635
36	ENSDARG00000069827	crygm2d11	0.147705192671623	6.6962187266127e-06	-0.438000704075663	0.054	0.16
37	ENSDARG00000002240	psmb6	1	0.00159851516135305	0.271659657590152	0.425	0.313
38	ENSDARG00000002589	mylpfb	1	0.00169782938503606	0.362903713707117	0.516	0.417
39	ENSDARG00000003526	psma5	1	0.0289042982903148	0.255509305040639	0.215	0.15
40	ENSDARG00000005551	hnrnph1l	1	0.00183443076893252	-0.28067349183197	0.156	0.248
41	ENSDARG00000007753	cpne2	1	0.00273739227189067	0.30575251699317	0.116	0.052
42	ENSDARG00000009534	wls	1	0.0897661299604373	-0.29308043962637	0.093	0.132
43	ENSDARG00000009982	fam199x	1	0.00805640105606245	0.314859477640613	0.17	0.104
44	ENSDARG00000010008	vim	1	0.0226952669056265	-0.256323323830481	0.144	0.206
45	ENSDARG00000011473	calcrla	1	0.0215941856810393	0.255520018304035	0.102	0.055
46	ENSDARG00000011640	syt5b	1	0.362414240978637	0.315538691868135	0.164	0.141
47	ENSDARG00000013863	fam133b	1	0.0610720087218411	-0.270233870744103	0.266	0.313
48	ENSDARG00000013938	psmb3	1	0.0746892099990853	0.26447288841179	0.289	0.23
49	ENSDARG00000013976	anxa13	1	0.00163665402395854	-0.322474389062299	0.167	0.258
50	ENSDARG00000014428	ppp2r5d	1	0.0160906760219118	-0.260685629005433	0.093	0.15
51	ENSDARG00000015537	gad2	1	0.0484640858993563	0.388544788571471	0.337	0.273
52	ENSDARG00000016854	neurod2	1	0.731443293148562	-0.278855239027674	0.11	0.117
53	ENSDARG00000017314	CELA1 (1 of many)	1	0.0393607763450316	0.271962666196274	0.36	0.285
54	ENSDARG00000017710	ppp1r14ab	1	0.453519547047354	0.271198848076664	0.127	0.11
55	ENSDARG00000019566	neurod1	1	0.00878095164587555	-0.345278574602676	0.147	0.227
56	ENSDARG00000025254	s100a10b	1	0.170948969413932	-0.276069748564848	0.127	0.16
57	ENSDARG00000026531	alcama	1	0.00770237657939201	-0.37364986154126	0.15	0.227
58	ENSDARG00000026595	pafah1b1b	1	0.000642285925465442	-0.335238705763435	0.187	0.294
59	ENSDARG00000026726	anxa1a	1	0.0738095102556614	-0.255356154513632	0.181	0.23
60	ENSDARG00000026871	uchl1	1	0.0513692975079163	-0.260890259628411	0.13	0.181
61	ENSDARG00000027394	si:ch211-150g13.3	1	0.00255719248579697	0.285831255373467	0.21	0.126
62	ENSDARG00000027740	adcyap1b	1	0.715499318256005	0.447182317280237	0.212	0.199
63	ENSDARG00000029783	dedd	1	0.00784767763541292	0.267759487445646	0.147	0.083
64	ENSDARG00000030038	grcc10	1	0.0297988534125599	-0.260266428938403	0.176	0.233
65	ENSDARG00000031316	six6b	1	0.0134104390195399	-0.264474185466303	0.255	0.328
66	ENSDARG00000032369	btbd6b	1	0.0112730938861256	-0.318443525592675	0.241	0.322
67	ENSDARG00000036832	cyt1l	1	0.000294951746788273	-0.331183218924305	0.13	0.239
68	ENSDARG00000037433	fmr1	1	0.145242440145091	-0.257975929982251	0.164	0.196
69	ENSDARG00000037790	pvalb8	1	0.00371053764834904	0.289793441256268	0.382	0.285
70	ENSDARG00000038574	scg2b	1	0.0947842511717119	0.336222138730925	0.38	0.325
71	ENSDARG00000040177	rgs16	1	0.0384413972789897	0.431452877886855	0.334	0.27
72	ENSDARG00000041062	calb2a	1	0.0769620841521969	-0.340198231101758	0.295	0.359
73	ENSDARG00000043102	lxn	1	0.000819714884230658	0.404213329674974	0.156	0.074
74	ENSDARG00000044769	kctd13	1	0.00358120267848723	-0.259204310880112	0.102	0.178
75	ENSDARG00000045930	rbpms2a	1	0.000323926577826587	-0.347084980957226	0.28	0.414
76	ENSDARG00000051875	islr2	1	0.148420640799279	-0.314107904673451	0.295	0.337
77	ENSDARG00000052244	zgc:158564	1	0.00335510098936163	0.273371827282605	0.249	0.156
78	ENSDARG00000053480	aqp9b	1	0.146493535896566	-0.290837456586606	0.212	0.258
79	ENSDARG00000053499	isl2b	1	5.1309508286238e-05	-0.642080119142049	0.161	0.288
80	ENSDARG00000053684	aldob	1	0.00103223218980458	-0.294727249190565	0.541	0.656
81	ENSDARG00000053973	fetub	1	0.000391822266934266	-0.447113930677866	0.144	0.245
82	ENSDARG00000055283	id2a	1	0.270974280562392	0.299800563962665	0.416	0.377
83	ENSDARG00000055514	icn2	1	0.024372901592633	-0.274080802730472	0.102	0.16
84	ENSDARG00000056092	si:dkey-12h9.6	1	0.0688970782747836	-0.26710707327533	0.102	0.144
85	ENSDARG00000056248	si:dkey-183i3.5	1	0.0104868154604545	-0.31186382875713	0.241	0.322
86	ENSDARG00000057296	cbln1	1	0.178589331482806	0.50088095047679	0.11	0.083
87	ENSDARG00000058039	bhlhe22	1	0.00453560406994334	0.536845897156328	0.278	0.193
88	ENSDARG00000058369	mex3b	1	0.0658210793338466	-0.270282214340877	0.099	0.141
89	ENSDARG00000060610	pcdh7b	1	0.152161431390617	-0.256080101671819	0.28	0.319
90	ENSDARG00000062420	nfia	1	0.966996508377608	0.28378588974807	0.113	0.117
91	ENSDARG00000067997	myhz1.3	1	0.0120170970723802	-0.288290828789652	0.122	0.19
92	ENSDARG00000070080	nbeaa	1	0.00970921323324092	-0.27041713383482	0.122	0.19
93	ENSDARG00000070670	crip2	1	0.00325675221088895	0.327388420788075	0.28	0.196
94	ENSDARG00000071424	ap3d1	1	0.0871219738347878	0.254518638756547	0.178	0.135
95	ENSDARG00000071860	nrn1a	1	0.00709794462551413	-0.287682967091312	0.17	0.255
96	ENSDARG00000073750	crygm2d18	1	0.00011381023939328	-0.361564463592471	0.048	0.132
97	ENSDARG00000074848	smim7	1	0.00613381767953913	0.258576139250059	0.21	0.132
98	ENSDARG00000076120	foxp4	1	0.154951111228277	0.365694921599827	0.108	0.077
99	ENSDARG00000076500	chgb	1	0.162195277865911	0.516483886788836	0.113	0.083
100	ENSDARG00000076568	sec61b	1	0.00459198227209344	0.30508493192694	0.431	0.337
101	ENSDARG00000077045	scg5	1	0.00237303601452704	0.255872453931633	0.371	0.261
102	ENSDARG00000079305	hbae3	1	0.191091082603719	-0.696310626778343	0.091	0.12
103	ENSDARG00000079962	doc2d	1	0.203268227651633	-0.25365060555608	0.096	0.123
104	ENSDARG00000086471	pkig	1	0.0100259072916116	0.260808668459165	0.116	0.061
105	ENSDARG00000087243	zgc:100918	1	0.00694223421352768	-0.295843480178112	0.122	0.19
106	ENSDARG00000087390	hbbe1.3	1	0.0429580402112333	-0.986866196297018	0.11	0.16
107	ENSDARG00000090722	leg1.1	1	0.000581443482620792	-0.420874768252201	0.042	0.11
108	ENSDARG00000090850	serpina1l	1	0.0122554247837618	-0.26079594785243	0.071	0.126
109	ENSDARG00000092033	si:dkey-239h2.3	1	0.00855078149672017	0.274572527341098	0.164	0.098
110	ENSDARG00000093382	uqcc3	1	0.0290204819467622	-0.252337623612349	0.144	0.202
111	ENSDARG00000096257	si:ch73-367p23.2	1	0.00701194331180702	-0.257596495264198	0.113	0.187
112	ENSDARG00000099667	snrpg	1	0.080004674505446	-0.257256920556887	0.147	0.19
113	ENSDARG00000099744	gap43	1	0.0676682554696044	-0.368273078026385	0.17	0.218
114	ENSDARG00000100244	ebf3a	1	0.230336813300345	-0.284624158020601	0.221	0.255
115	ENSDARG00000100582	si:ch211-195b11.3	1	0.0325640211930432	-0.567225375975084	0.062	0.107
116	ENSDARG00000101199	rbp4	1	0.689827793666633	0.286103893891873	0.354	0.337
117	ENSDARG00000102153	nrp1a	1	0.0645488788779379	-0.274719785079059	0.091	0.132
118	ENSDARG00000102558	pde6ha	1	0.749255683704802	0.378207201298185	0.229	0.227
119	ENSDARG00000103937	ndrg4	1	0.00276576089856191	0.357254984579048	0.363	0.27
120	ENSDARG00000104018	mtpn	1	0.025764998555081	0.261635750789075	0.263	0.199
121	ENSDARG00000105527	si:ch73-256g18.2	1	0.538104251344566	0.284402204598953	0.122	0.107
