## Supplementary material for "GLOBAL HOST RESPONSES TO THE MICROBIOTA AT SINGLE CELL RESOLUTION IN GNOTOBIOTIC ZEBRAFISH": Lists of DEGs and GO per Cluster: clu19_GOresults_CVZup.tsv

ONTOLOGY	ID	Description	GeneRatio	BgRatio	pvalue	p.adjust	qvalue	geneID	Count
GO:0010499	BP	GO:0010499	proteasomal ubiquitin-independent protein catabolic process	11/105	28/19170	1.54399131127663e-18	1.54399131127663e-18	7.54117861507742e-16	ENSDARG00000031885/ENSDARG00000001656/ENSDARG00000001303/ENSDARG00000000656/ENSDARG00000045928/ENSDARG00000043781/ENSDARG00000040121/ENSDARG00000009640/ENSDARG00000054696/ENSDARG00000013938/ENSDARG00000086618	11
GO:0006457	BP	GO:0006457	protein folding	13/105	153/19170	2.36427115943438e-12	2.36427115943438e-12	5.77379904198711e-10	ENSDARG00000102640/ENSDARG00000029150/ENSDARG00000103979/ENSDARG00000003570/ENSDARG00000037488/ENSDARG00000076290/ENSDARG00000092798/ENSDARG00000103846/ENSDARG00000103994/ENSDARG00000009212/ENSDARG00000024746/ENSDARG00000055723/ENSDARG00000105116	13
GO:0010498	BP	GO:0010498	proteasomal protein catabolic process	16/105	315/19170	1.61888124452063e-11	1.61888124452063e-11	2.63565227178096e-09	ENSDARG00000031885/ENSDARG00000033144/ENSDARG00000029150/ENSDARG00000001656/ENSDARG00000001303/ENSDARG00000000656/ENSDARG00000002165/ENSDARG00000003570/ENSDARG00000045928/ENSDARG00000043781/ENSDARG00000040121/ENSDARG00000009640/ENSDARG00000103846/ENSDARG00000054696/ENSDARG00000013938/ENSDARG00000086618	16
GO:0043161	BP	GO:0043161	proteasome-mediated ubiquitin-dependent protein catabolic process	14/105	295/19170	8.03495056672124e-10	8.03495056672124e-10	9.81109753410173e-08	ENSDARG00000031885/ENSDARG00000029150/ENSDARG00000001656/ENSDARG00000001303/ENSDARG00000000656/ENSDARG00000003570/ENSDARG00000045928/ENSDARG00000043781/ENSDARG00000040121/ENSDARG00000009640/ENSDARG00000103846/ENSDARG00000054696/ENSDARG00000013938/ENSDARG00000086618	14
GO:0006511	BP	GO:0006511	ubiquitin-dependent protein catabolic process	16/105	447/19170	2.73637303246353e-09	2.73637303246353e-09	2.67300439381701e-07	ENSDARG00000031885/ENSDARG00000029150/ENSDARG00000001656/ENSDARG00000001303/ENSDARG00000000656/ENSDARG00000003570/ENSDARG00000045928/ENSDARG00000027141/ENSDARG00000043781/ENSDARG00000040121/ENSDARG00000099465/ENSDARG00000009640/ENSDARG00000103846/ENSDARG00000054696/ENSDARG00000013938/ENSDARG00000086618	16
GO:0019941	BP	GO:0019941	modification-dependent protein catabolic process	16/105	457/19170	3.75163994674637e-09	3.75163994674637e-09	3.05396655314091e-07	ENSDARG00000031885/ENSDARG00000029150/ENSDARG00000001656/ENSDARG00000001303/ENSDARG00000000656/ENSDARG00000003570/ENSDARG00000045928/ENSDARG00000027141/ENSDARG00000043781/ENSDARG00000040121/ENSDARG00000099465/ENSDARG00000009640/ENSDARG00000103846/ENSDARG00000054696/ENSDARG00000013938/ENSDARG00000086618	16
GO:0043632	BP	GO:0043632	modification-dependent macromolecule catabolic process	16/105	465/19170	4.8014104625862e-09	4.8014104625862e-09	3.35015707464661e-07	ENSDARG00000031885/ENSDARG00000029150/ENSDARG00000001656/ENSDARG00000001303/ENSDARG00000000656/ENSDARG00000003570/ENSDARG00000045928/ENSDARG00000027141/ENSDARG00000043781/ENSDARG00000040121/ENSDARG00000099465/ENSDARG00000009640/ENSDARG00000103846/ENSDARG00000054696/ENSDARG00000013938/ENSDARG00000086618	16
GO:0042026	BP	GO:0042026	protein refolding	5/105	27/19170	3.28497778487668e-07	3.28497778487668e-07	2.00556538445103e-05	ENSDARG00000092798/ENSDARG00000103846/ENSDARG00000103994/ENSDARG00000009212/ENSDARG00000055723	5
GO:0034620	BP	GO:0034620	cellular response to unfolded protein	5/105	51/19170	8.6118565059777e-06	8.6118565059777e-06	0.000467356891084638	ENSDARG00000103979/ENSDARG00000037488/ENSDARG00000076290/ENSDARG00000103846/ENSDARG00000055723	5
GO:0034976	BP	GO:0034976	response to endoplasmic reticulum stress	7/105	136/19170	9.88823724557343e-06	9.88823724557343e-06	0.000482962324415376	ENSDARG00000102640/ENSDARG00000103979/ENSDARG00000003570/ENSDARG00000037488/ENSDARG00000076290/ENSDARG00000103846/ENSDARG00000105116	7
GO:0006986	BP	GO:0006986	response to unfolded protein	5/105	56/19170	1.37031508763818e-05	1.37031508763818e-05	0.000608446125037431	ENSDARG00000103979/ENSDARG00000037488/ENSDARG00000076290/ENSDARG00000103846/ENSDARG00000055723	5
GO:0042773	BP	GO:0042773	ATP synthesis coupled electron transport	5/105	57/19170	1.49557263254033e-05	1.49557263254033e-05	0.000608724299560274	ENSDARG00000015978/ENSDARG00000063905/ENSDARG00000063908/ENSDARG00000063924/ENSDARG00000063912	5
GO:0046034	BP	GO:0046034	ATP metabolic process	7/105	150/19170	1.8719030963781e-05	1.8719030963781e-05	0.000703289908274849	ENSDARG00000015978/ENSDARG00000063905/ENSDARG00000063908/ENSDARG00000063924/ENSDARG00000063912/ENSDARG00000063911/ENSDARG00000056008	7
GO:0009266	BP	GO:0009266	response to temperature stimulus	5/105	67/19170	3.30316018246014e-05	3.30316018246014e-05	0.00102059145160792	ENSDARG00000043154/ENSDARG00000103846/ENSDARG00000024746/ENSDARG00000055723/ENSDARG00000092362	5
GO:0022904	BP	GO:0022904	respiratory electron transport chain	5/105	68/19170	3.54989402080377e-05	3.54989402080377e-05	0.00102059145160792	ENSDARG00000015978/ENSDARG00000063905/ENSDARG00000063908/ENSDARG00000063924/ENSDARG00000063912	5
GO:0009205	BP	GO:0009205	purine ribonucleoside triphosphate metabolic process	7/105	169/19170	4.02758051113611e-05	4.02758051113611e-05	0.00102059145160792	ENSDARG00000015978/ENSDARG00000063905/ENSDARG00000063908/ENSDARG00000063924/ENSDARG00000063912/ENSDARG00000063911/ENSDARG00000056008	7
GO:0006119	BP	GO:0006119	oxidative phosphorylation	5/105	70/19170	4.08605748316506e-05	4.08605748316506e-05	0.00102059145160792	ENSDARG00000015978/ENSDARG00000063905/ENSDARG00000063908/ENSDARG00000063924/ENSDARG00000063912	5
GO:0035967	BP	GO:0035967	cellular response to topologically incorrect protein	5/105	70/19170	4.08605748316506e-05	4.08605748316506e-05	0.00102059145160792	ENSDARG00000103979/ENSDARG00000037488/ENSDARG00000076290/ENSDARG00000103846/ENSDARG00000055723	5
GO:0009144	BP	GO:0009144	purine nucleoside triphosphate metabolic process	7/105	171/19170	4.34092142281992e-05	4.34092142281992e-05	0.00102059145160792	ENSDARG00000015978/ENSDARG00000063905/ENSDARG00000063908/ENSDARG00000063924/ENSDARG00000063912/ENSDARG00000063911/ENSDARG00000056008	7
GO:0006123	BP	GO:0006123	mitochondrial electron transport, cytochrome c to oxygen	3/105	13/19170	4.38810333180561e-05	4.38810333180561e-05	0.00102059145160792	ENSDARG00000015978/ENSDARG00000063905/ENSDARG00000063912	3
GO:0019646	BP	GO:0019646	aerobic electron transport chain	3/105	13/19170	4.38810333180561e-05	4.38810333180561e-05	0.00102059145160792	ENSDARG00000015978/ENSDARG00000063905/ENSDARG00000063912	3
GO:0022900	BP	GO:0022900	electron transport chain	5/105	73/19170	5.00546833639781e-05	5.00546833639781e-05	0.00111126186989884	ENSDARG00000015978/ENSDARG00000063905/ENSDARG00000063908/ENSDARG00000063924/ENSDARG00000063912	5
GO:0035966	BP	GO:0035966	response to topologically incorrect protein	5/105	75/19170	5.7020043713859e-05	5.7020043713859e-05	0.00116903221174936	ENSDARG00000103979/ENSDARG00000037488/ENSDARG00000076290/ENSDARG00000103846/ENSDARG00000055723	5
GO:0009408	BP	GO:0009408	response to heat	4/105	39/19170	6.03086551907378e-05	6.03086551907378e-05	0.00116903221174936	ENSDARG00000103846/ENSDARG00000024746/ENSDARG00000055723/ENSDARG00000092362	4
GO:0030968	BP	GO:0030968	endoplasmic reticulum unfolded protein response	4/105	39/19170	6.03086551907378e-05	6.03086551907378e-05	0.00116903221174936	ENSDARG00000103979/ENSDARG00000037488/ENSDARG00000076290/ENSDARG00000103846	4
GO:0009199	BP	GO:0009199	ribonucleoside triphosphate metabolic process	7/105	181/19170	6.22308095478646e-05	6.22308095478646e-05	0.00116903221174936	ENSDARG00000015978/ENSDARG00000063905/ENSDARG00000063908/ENSDARG00000063924/ENSDARG00000063912/ENSDARG00000063911/ENSDARG00000056008	7
GO:0009126	BP	GO:0009126	purine nucleoside monophosphate metabolic process	7/105	187/19170	7.64154243838141e-05	7.64154243838141e-05	0.00133296078624398	ENSDARG00000015978/ENSDARG00000063905/ENSDARG00000063908/ENSDARG00000063924/ENSDARG00000063912/ENSDARG00000063911/ENSDARG00000056008	7
GO:0009167	BP	GO:0009167	purine ribonucleoside monophosphate metabolic process	7/105	187/19170	7.64154243838141e-05	7.64154243838141e-05	0.00133296078624398	ENSDARG00000015978/ENSDARG00000063905/ENSDARG00000063908/ENSDARG00000063924/ENSDARG00000063912/ENSDARG00000063911/ENSDARG00000056008	7
GO:0009141	BP	GO:0009141	nucleoside triphosphate metabolic process	7/105	195/19170	9.93318289668855e-05	9.93318289668855e-05	0.00167295711944228	ENSDARG00000015978/ENSDARG00000063905/ENSDARG00000063908/ENSDARG00000063924/ENSDARG00000063912/ENSDARG00000063911/ENSDARG00000056008	7
GO:0046686	BP	GO:0046686	response to cadmium ion	3/105	18/19170	0.00012272710355232	0.00012272710355232	0.00199808337011496	ENSDARG00000063905/ENSDARG00000055723/ENSDARG00000092362	3
GO:0009161	BP	GO:0009161	ribonucleoside monophosphate metabolic process	7/105	203/19170	0.000127560593300046	0.000127560593300046	0.00200978320173926	ENSDARG00000015978/ENSDARG00000063905/ENSDARG00000063908/ENSDARG00000063924/ENSDARG00000063912/ENSDARG00000063911/ENSDARG00000056008	7
GO:0009123	BP	GO:0009123	nucleoside monophosphate metabolic process	7/105	207/19170	0.000143940297058816	0.000143940297058816	0.00219698348142403	ENSDARG00000015978/ENSDARG00000063905/ENSDARG00000063908/ENSDARG00000063924/ENSDARG00000063912/ENSDARG00000063911/ENSDARG00000056008	7
GO:0042775	BP	GO:0042775	mitochondrial ATP synthesis coupled electron transport	4/105	52/19170	0.000187952903917852	0.000187952903917852	0.00278182288414301	ENSDARG00000015978/ENSDARG00000063905/ENSDARG00000063924/ENSDARG00000063912	4
GO:1901658	BP	GO:1901658	glycosyl compound catabolic process	3/105	22/19170	0.00022795537885207	0.00022795537885207	0.00327465312035171	ENSDARG00000044073/ENSDARG00000099313/ENSDARG00000035890	3
GO:0015985	BP	GO:0015985	energy coupled proton transport, down electrochemical gradient	3/105	23/19170	0.00026110692274614	0.00026110692274614	0.00354250327936283	ENSDARG00000015978/ENSDARG00000063911/ENSDARG00000056008	3
GO:0015986	BP	GO:0015986	ATP synthesis coupled proton transport	3/105	23/19170	0.00026110692274614	0.00026110692274614	0.00354250327936283	ENSDARG00000015978/ENSDARG00000063911/ENSDARG00000056008	3
GO:0034605	BP	GO:0034605	cellular response to heat	3/105	26/19170	0.000378780569371934	0.000378780569371934	0.00500011903808186	ENSDARG00000103846/ENSDARG00000024746/ENSDARG00000055723	3
GO:1902600	BP	GO:1902600	proton transmembrane transport	4/105	63/19170	0.000394901131023812	0.000394901131023812	0.00507573752894872	ENSDARG00000015978/ENSDARG00000063905/ENSDARG00000063911/ENSDARG00000056008	4
GO:0045333	BP	GO:0045333	cellular respiration	5/105	114/19170	0.000409729752137131	0.000409729752137131	0.00513129838034086	ENSDARG00000015978/ENSDARG00000063905/ENSDARG00000063908/ENSDARG00000063924/ENSDARG00000063912	5
GO:0000413	BP	GO:0000413	protein peptidyl-prolyl isomerization	3/105	29/19170	0.000526018524068453	0.000526018524068453	0.00642296303073058	ENSDARG00000092798/ENSDARG00000103994/ENSDARG00000009212	3
GO:0045454	BP	GO:0045454	cell redox homeostasis	4/105	71/19170	0.000622929870222578	0.000622929870222578	0.00742078202267719	ENSDARG00000102640/ENSDARG00000055064/ENSDARG00000009001/ENSDARG00000105116	4
GO:0010950	BP	GO:0010950	positive regulation of endopeptidase activity	3/105	39/19170	0.00126440075249368	0.00126440075249368	0.0143618592204913	ENSDARG00000033144/ENSDARG00000002165/ENSDARG00000094433	3
GO:0010952	BP	GO:0010952	positive regulation of peptidase activity	3/105	39/19170	0.00126440075249368	0.00126440075249368	0.0143618592204913	ENSDARG00000033144/ENSDARG00000002165/ENSDARG00000094433	3
GO:0090504	BP	GO:0090504	epiboly	4/105	89/19170	0.00145191164910521	0.00145191164910521	0.0161169139996368	ENSDARG00000055120/ENSDARG00000018328/ENSDARG00000021309/ENSDARG00000043128	4
GO:0018208	BP	GO:0018208	peptidyl-proline modification	3/105	42/19170	0.00156950246547217	0.00156950246547217	0.0170350676954172	ENSDARG00000092798/ENSDARG00000103994/ENSDARG00000009212	3
GO:0015980	BP	GO:0015980	energy derivation by oxidation of organic compounds	5/105	157/19170	0.0017286853758855	0.0017286853758855	0.0183549202382351	ENSDARG00000015978/ENSDARG00000063905/ENSDARG00000063908/ENSDARG00000063924/ENSDARG00000063912	5
GO:0009150	BP	GO:0009150	purine ribonucleotide metabolic process	7/105	324/19170	0.00204438265753871	0.00204438265753871	0.0212450963739745	ENSDARG00000015978/ENSDARG00000063905/ENSDARG00000063908/ENSDARG00000063924/ENSDARG00000063912/ENSDARG00000063911/ENSDARG00000056008	7
GO:0042060	BP	GO:0042060	wound healing	6/105	243/19170	0.0022083935849415	0.0022083935849415	0.0224713733204574	ENSDARG00000055120/ENSDARG00000055064/ENSDARG00000004748/ENSDARG00000039150/ENSDARG00000018328/ENSDARG00000021309	6
GO:0006163	BP	GO:0006163	purine nucleotide metabolic process	7/105	335/19170	0.00246507686165899	0.00246507686165899	0.0233018513400826	ENSDARG00000015978/ENSDARG00000063905/ENSDARG00000063908/ENSDARG00000063924/ENSDARG00000063912/ENSDARG00000063911/ENSDARG00000056008	7
GO:0052548	BP	GO:0052548	regulation of endopeptidase activity	4/105	103/19170	0.0024800266666753	0.0024800266666753	0.0233018513400826	ENSDARG00000033144/ENSDARG00000002165/ENSDARG00000009779/ENSDARG00000094433	4
GO:1901136	BP	GO:1901136	carbohydrate derivative catabolic process	4/105	103/19170	0.0024800266666753	0.0024800266666753	0.0233018513400826	ENSDARG00000056874/ENSDARG00000044073/ENSDARG00000099313/ENSDARG00000035890	4
GO:0009628	BP	GO:0009628	response to abiotic stimulus	8/105	429/19170	0.00248084365560362	0.00248084365560362	0.0233018513400826	ENSDARG00000003570/ENSDARG00000043154/ENSDARG00000040251/ENSDARG00000103846/ENSDARG00000103994/ENSDARG00000024746/ENSDARG00000055723/ENSDARG00000092362	8
GO:0030162	BP	GO:0030162	regulation of proteolysis	5/105	175/19170	0.00277166694960703	0.00277166694960703	0.0255422733787023	ENSDARG00000033144/ENSDARG00000029150/ENSDARG00000002165/ENSDARG00000009779/ENSDARG00000094433	5
GO:0009259	BP	GO:0009259	ribonucleotide metabolic process	7/105	344/19170	0.00285652529072601	0.00285652529072601	0.025836797951206	ENSDARG00000015978/ENSDARG00000063905/ENSDARG00000063908/ENSDARG00000063924/ENSDARG00000063912/ENSDARG00000063911/ENSDARG00000056008	7
GO:0002011	BP	GO:0002011	morphogenesis of an epithelial sheet	4/105	108/19170	0.00294414506127979	0.00294414506127979	0.0261451350896426	ENSDARG00000055120/ENSDARG00000018328/ENSDARG00000021309/ENSDARG00000043128	4
GO:0052547	BP	GO:0052547	regulation of peptidase activity	4/105	110/19170	0.00314534849975974	0.00314534849975974	0.0274331147347466	ENSDARG00000033144/ENSDARG00000002165/ENSDARG00000009779/ENSDARG00000094433	4
GO:0007160	BP	GO:0007160	cell-matrix adhesion	3/105	56/19170	0.00358554157163927	0.00358554157163927	0.0307237541872691	ENSDARG00000103634/ENSDARG00000031588/ENSDARG00000076386	3
GO:0019693	BP	GO:0019693	ribose phosphate metabolic process	7/105	364/19170	0.00389653169862158	0.00389653169862158	0.032812898514708	ENSDARG00000015978/ENSDARG00000063905/ENSDARG00000063908/ENSDARG00000063924/ENSDARG00000063912/ENSDARG00000063911/ENSDARG00000056008	7
GO:0017144	BP	GO:0017144	drug metabolic process	8/105	467/19170	0.00415072367440902	0.00415072367440902	0.0337782000169038	ENSDARG00000015978/ENSDARG00000055064/ENSDARG00000063905/ENSDARG00000063908/ENSDARG00000063924/ENSDARG00000063912/ENSDARG00000063911/ENSDARG00000056008	8
GO:0061136	BP	GO:0061136	regulation of proteasomal protein catabolic process	3/105	59/19170	0.00415547207894315	0.00415547207894315	0.0337782000169038	ENSDARG00000033144/ENSDARG00000029150/ENSDARG00000002165	3
GO:0006614	BP	GO:0006614	SRP-dependent cotranslational protein targeting to membrane	2/105	18/19170	0.00429370553902348	0.00429370553902348	0.0337782000169038	ENSDARG00000076568/ENSDARG00000014165	2
GO:0030950	BP	GO:0030950	establishment or maintenance of actin cytoskeleton polarity	2/105	18/19170	0.00429370553902348	0.00429370553902348	0.0337782000169038	ENSDARG00000018328/ENSDARG00000021309	2
GO:1903050	BP	GO:1903050	regulation of proteolysis involved in cellular protein catabolic process	3/105	60/19170	0.0043569510151114	0.0043569510151114	0.0337782000169038	ENSDARG00000033144/ENSDARG00000029150/ENSDARG00000002165	3
GO:1903362	BP	GO:1903362	regulation of cellular protein catabolic process	3/105	62/19170	0.0047774625066184	0.0047774625066184	0.0359310318814485	ENSDARG00000033144/ENSDARG00000029150/ENSDARG00000002165	3
GO:0009409	BP	GO:0009409	response to cold	2/105	19/19170	0.00478176986784363	0.00478176986784363	0.0359310318814485	ENSDARG00000043154/ENSDARG00000024746	2
GO:0072521	BP	GO:0072521	purine-containing compound metabolic process	7/105	381/19170	0.00498813168568582	0.00498813168568582	0.0369137655846606	ENSDARG00000015978/ENSDARG00000063905/ENSDARG00000063908/ENSDARG00000063924/ENSDARG00000063912/ENSDARG00000063911/ENSDARG00000056008	7
GO:0009060	BP	GO:0009060	aerobic respiration	3/105	64/19170	0.00522169503344244	0.00522169503344244	0.0374751889176751	ENSDARG00000015978/ENSDARG00000063905/ENSDARG00000063912	3
GO:0006613	BP	GO:0006613	cotranslational protein targeting to membrane	2/105	20/19170	0.00529417808955517	0.00529417808955517	0.0374751889176751	ENSDARG00000076568/ENSDARG00000014165	2
GO:0030952	BP	GO:0030952	establishment or maintenance of cytoskeleton polarity	2/105	20/19170	0.00529417808955517	0.00529417808955517	0.0374751889176751	ENSDARG00000018328/ENSDARG00000021309	2
GO:0033344	BP	GO:0033344	cholesterol efflux	2/105	21/19170	0.00583065407685432	0.00583065407685432	0.0406830600249685	ENSDARG00000090912/ENSDARG00000040295	2
GO:0009611	BP	GO:0009611	response to wounding	6/105	299/19170	0.00607247421061513	0.00607247421061513	0.0417735809299544	ENSDARG00000055120/ENSDARG00000055064/ENSDARG00000004748/ENSDARG00000039150/ENSDARG00000018328/ENSDARG00000021309	6
GO:0005839	CC	GO:0005839	proteasome core complex	11/123	25/19398	1.74456169072541e-18	1.74456169072541e-18	1.50583219620509e-16	ENSDARG00000031885/ENSDARG00000001656/ENSDARG00000001303/ENSDARG00000000656/ENSDARG00000045928/ENSDARG00000043781/ENSDARG00000040121/ENSDARG00000009640/ENSDARG00000054696/ENSDARG00000013938/ENSDARG00000086618	11
GO:0000502	CC	GO:0000502	proteasome complex	13/123	74/19398	1.05718720272787e-15	1.05718720272787e-15	3.04173160083106e-14	ENSDARG00000031885/ENSDARG00000033144/ENSDARG00000001656/ENSDARG00000001303/ENSDARG00000000656/ENSDARG00000002165/ENSDARG00000045928/ENSDARG00000043781/ENSDARG00000040121/ENSDARG00000009640/ENSDARG00000054696/ENSDARG00000013938/ENSDARG00000086618	13
GO:1905369	CC	GO:1905369	endopeptidase complex	13/123	74/19398	1.05718720272787e-15	1.05718720272787e-15	3.04173160083106e-14	ENSDARG00000031885/ENSDARG00000033144/ENSDARG00000001656/ENSDARG00000001303/ENSDARG00000000656/ENSDARG00000002165/ENSDARG00000045928/ENSDARG00000043781/ENSDARG00000040121/ENSDARG00000009640/ENSDARG00000054696/ENSDARG00000013938/ENSDARG00000086618	13
GO:1905368	CC	GO:1905368	peptidase complex	13/123	94/19398	2.73725342790859e-14	2.73725342790859e-14	5.90670476548695e-13	ENSDARG00000031885/ENSDARG00000033144/ENSDARG00000001656/ENSDARG00000001303/ENSDARG00000000656/ENSDARG00000002165/ENSDARG00000045928/ENSDARG00000043781/ENSDARG00000040121/ENSDARG00000009640/ENSDARG00000054696/ENSDARG00000013938/ENSDARG00000086618	13
GO:0000323	CC	GO:0000323	lytic vacuole	14/123	196/19398	2.66856218107767e-11	2.66856218107767e-11	3.83898419032226e-10	ENSDARG00000055504/ENSDARG00000041108/ENSDARG00000013771/ENSDARG00000003902/ENSDARG00000055120/ENSDARG00000044073/ENSDARG00000043081/ENSDARG00000035890/ENSDARG00000013968/ENSDARG00000040251/ENSDARG00000090912/ENSDARG00000101334/ENSDARG00000039980/ENSDARG00000103483	14
GO:0005764	CC	GO:0005764	lysosome	14/123	196/19398	2.66856218107767e-11	2.66856218107767e-11	3.83898419032226e-10	ENSDARG00000055504/ENSDARG00000041108/ENSDARG00000013771/ENSDARG00000003902/ENSDARG00000055120/ENSDARG00000044073/ENSDARG00000043081/ENSDARG00000035890/ENSDARG00000013968/ENSDARG00000040251/ENSDARG00000090912/ENSDARG00000101334/ENSDARG00000039980/ENSDARG00000103483	14
GO:0005773	CC	GO:0005773	vacuole	15/123	270/19398	1.77136477693379e-10	1.77136477693379e-10	2.18423927381309e-09	ENSDARG00000055504/ENSDARG00000041108/ENSDARG00000013771/ENSDARG00000003902/ENSDARG00000055120/ENSDARG00000044073/ENSDARG00000043081/ENSDARG00000035890/ENSDARG00000013968/ENSDARG00000040251/ENSDARG00000090912/ENSDARG00000027200/ENSDARG00000101334/ENSDARG00000039980/ENSDARG00000103483	15
GO:0070069	CC	GO:0070069	cytochrome complex	4/123	29/19398	3.23369182648153e-05	3.23369182648153e-05	0.000348898328646692	ENSDARG00000063905/ENSDARG00000063908/ENSDARG00000063924/ENSDARG00000063912	4
GO:0019773	CC	GO:0019773	proteasome core complex, alpha-subunit complex	3/123	11/19398	3.95536043124717e-05	3.95536043124717e-05	0.000379344509195635	ENSDARG00000045928/ENSDARG00000040121/ENSDARG00000086618	3
GO:0045277	CC	GO:0045277	respiratory chain complex IV	3/123	18/19398	0.000189362847213801	0.000189362847213801	0.00163450036542439	ENSDARG00000063905/ENSDARG00000063908/ENSDARG00000063912	3
GO:0098803	CC	GO:0098803	respiratory chain complex	4/123	80/19398	0.0016789709777212	0.0016789709777212	0.0131747004950372	ENSDARG00000063905/ENSDARG00000063908/ENSDARG00000063924/ENSDARG00000063912	4
GO:0005740	CC	GO:0005740	mitochondrial envelope	9/123	439/19398	0.00194537677069061	0.00194537677069061	0.0139930609821605	ENSDARG00000015978/ENSDARG00000043154/ENSDARG00000009779/ENSDARG00000063905/ENSDARG00000063908/ENSDARG00000063924/ENSDARG00000063912/ENSDARG00000063911/ENSDARG00000056008	9
GO:0005743	CC	GO:0005743	mitochondrial inner membrane	7/123	291/19398	0.0025720784414381	0.0025720784414381	0.0170777677893056	ENSDARG00000043154/ENSDARG00000063905/ENSDARG00000063908/ENSDARG00000063924/ENSDARG00000063912/ENSDARG00000063911/ENSDARG00000056008	7
GO:0070469	CC	GO:0070469	respiratory chain	4/123	92/19398	0.0027984693857433	0.0027984693857433	0.0172537210248835	ENSDARG00000063905/ENSDARG00000063908/ENSDARG00000063924/ENSDARG00000063912	4
GO:0045263	CC	GO:0045263	proton-transporting ATP synthase complex, coupling factor F(o)	2/123	14/19398	0.00345265574738131	0.00345265574738131	0.0198679137744047	ENSDARG00000063911/ENSDARG00000056008	2
GO:0031966	CC	GO:0031966	mitochondrial membrane	8/123	407/19398	0.00444213061952203	0.00444213061952203	0.0239641257105794	ENSDARG00000043154/ENSDARG00000009779/ENSDARG00000063905/ENSDARG00000063908/ENSDARG00000063924/ENSDARG00000063912/ENSDARG00000063911/ENSDARG00000056008	8
GO:0019866	CC	GO:0019866	organelle inner membrane	7/123	326/19398	0.00479157512143983	0.00479157512143983	0.024328740554679	ENSDARG00000043154/ENSDARG00000063905/ENSDARG00000063908/ENSDARG00000063924/ENSDARG00000063912/ENSDARG00000063911/ENSDARG00000056008	7
GO:0005753	CC	GO:0005753	mitochondrial proton-transporting ATP synthase complex	2/123	19/19398	0.00635506465214256	0.00635506465214256	0.0288706538213678	ENSDARG00000063911/ENSDARG00000056008	2
GO:0042611	CC	GO:0042611	MHC protein complex	2/123	19/19398	0.00635506465214256	0.00635506465214256	0.0288706538213678	ENSDARG00000015887/ENSDARG00000053136	2
GO:0045259	CC	GO:0045259	proton-transporting ATP synthase complex	2/123	20/19398	0.00703205941113466	0.00703205941113466	0.030348887984897	ENSDARG00000063911/ENSDARG00000056008	2
GO:0098800	CC	GO:0098800	inner mitochondrial membrane protein complex	4/123	130/19398	0.00946955126038946	0.00946955126038946	0.0389224663334304	ENSDARG00000063905/ENSDARG00000063924/ENSDARG00000063911/ENSDARG00000056008	4
GO:0004298	MF	GO:0004298	threonine-type endopeptidase activity	11/105	26/19574	4.46229405030454e-19	4.46229405030454e-19	2.70086218834222e-17	ENSDARG00000031885/ENSDARG00000001656/ENSDARG00000001303/ENSDARG00000000656/ENSDARG00000045928/ENSDARG00000043781/ENSDARG00000040121/ENSDARG00000009640/ENSDARG00000054696/ENSDARG00000013938/ENSDARG00000086618	11
GO:0070003	MF	GO:0070003	threonine-type peptidase activity	11/105	26/19574	4.46229405030454e-19	4.46229405030454e-19	2.70086218834222e-17	ENSDARG00000031885/ENSDARG00000001656/ENSDARG00000001303/ENSDARG00000000656/ENSDARG00000045928/ENSDARG00000043781/ENSDARG00000040121/ENSDARG00000009640/ENSDARG00000054696/ENSDARG00000013938/ENSDARG00000086618	11
GO:0004175	MF	GO:0004175	endopeptidase activity	21/105	484/19574	1.09971190873613e-13	1.09971190873613e-13	4.43743401770718e-12	ENSDARG00000041108/ENSDARG00000031885/ENSDARG00000013771/ENSDARG00000001656/ENSDARG00000003902/ENSDARG00000001303/ENSDARG00000000656/ENSDARG00000055120/ENSDARG00000043081/ENSDARG00000004748/ENSDARG00000045928/ENSDARG00000039150/ENSDARG00000094433/ENSDARG00000043781/ENSDARG00000040121/ENSDARG00000040251/ENSDARG00000009640/ENSDARG00000054696/ENSDARG00000013938/ENSDARG00000101334/ENSDARG00000086618	21
GO:0051082	MF	GO:0051082	unfolded protein binding	11/105	111/19574	1.87748887897532e-11	1.87748887897532e-11	5.68187423900426e-10	ENSDARG00000029150/ENSDARG00000103979/ENSDARG00000003570/ENSDARG00000037488/ENSDARG00000076290/ENSDARG00000092798/ENSDARG00000103846/ENSDARG00000103994/ENSDARG00000009212/ENSDARG00000024746/ENSDARG00000055723	11
GO:0004197	MF	GO:0004197	cysteine-type endopeptidase activity	9/105	127/19574	2.72274338733838e-08	2.72274338733838e-08	6.59190504302976e-07	ENSDARG00000041108/ENSDARG00000013771/ENSDARG00000003902/ENSDARG00000055120/ENSDARG00000043081/ENSDARG00000039150/ENSDARG00000094433/ENSDARG00000040251/ENSDARG00000101334	9
GO:0008234	MF	GO:0008234	cysteine-type peptidase activity	9/105	218/19574	2.66253144523033e-06	2.66253144523033e-06	5.37177396844716e-05	ENSDARG00000041108/ENSDARG00000013771/ENSDARG00000003902/ENSDARG00000055120/ENSDARG00000043081/ENSDARG00000039150/ENSDARG00000094433/ENSDARG00000040251/ENSDARG00000101334	9
GO:0004129	MF	GO:0004129	cytochrome-c oxidase activity	4/105	31/19574	2.20024928318592e-05	2.20024928318592e-05	0.000266345965859348	ENSDARG00000015978/ENSDARG00000063905/ENSDARG00000063908/ENSDARG00000063912	4
GO:0015002	MF	GO:0015002	heme-copper terminal oxidase activity	4/105	31/19574	2.20024928318592e-05	2.20024928318592e-05	0.000266345965859348	ENSDARG00000015978/ENSDARG00000063905/ENSDARG00000063908/ENSDARG00000063912	4
GO:0016675	MF	GO:0016675	oxidoreductase activity, acting on a heme group of donors	4/105	31/19574	2.20024928318592e-05	2.20024928318592e-05	0.000266345965859348	ENSDARG00000015978/ENSDARG00000063905/ENSDARG00000063908/ENSDARG00000063912	4
GO:0016676	MF	GO:0016676	oxidoreductase activity, acting on a heme group of donors, oxygen as acceptor	4/105	31/19574	2.20024928318592e-05	2.20024928318592e-05	0.000266345965859348	ENSDARG00000015978/ENSDARG00000063905/ENSDARG00000063908/ENSDARG00000063912	4
GO:0016018	MF	GO:0016018	cyclosporin A binding	3/105	12/19574	3.18577937936504e-05	3.18577937936504e-05	0.00035058816136553	ENSDARG00000092798/ENSDARG00000103994/ENSDARG00000009212	3
GO:0009055	MF	GO:0009055	electron transfer activity	5/105	83/19574	8.40643147606562e-05	8.40643147606562e-05	0.000791494716205846	ENSDARG00000015978/ENSDARG00000063905/ENSDARG00000063908/ENSDARG00000063924/ENSDARG00000063912	5
GO:0015078	MF	GO:0015078	proton transmembrane transporter activity	6/105	134/19574	8.49996499577583e-05	8.49996499577583e-05	0.000791494716205846	ENSDARG00000015978/ENSDARG00000063905/ENSDARG00000063908/ENSDARG00000063912/ENSDARG00000063911/ENSDARG00000056008	6
GO:0016853	MF	GO:0016853	isomerase activity	6/105	164/19574	0.000256316281524207	0.000256316281524207	0.0022162685996454	ENSDARG00000102640/ENSDARG00000009001/ENSDARG00000092798/ENSDARG00000103994/ENSDARG00000009212/ENSDARG00000105116	6
GO:0004553	MF	GO:0004553	hydrolase activity, hydrolyzing O-glycosyl compounds	5/105	121/19574	0.000490059783587513	0.000490059783587513	0.00395486842895186	ENSDARG00000056874/ENSDARG00000044073/ENSDARG00000099313/ENSDARG00000035890/ENSDARG00000034368	5
GO:0016798	MF	GO:0016798	hydrolase activity, acting on glycosyl bonds	5/105	143/19574	0.00104310686727717	0.00104310686727717	0.00789192695637333	ENSDARG00000056874/ENSDARG00000044073/ENSDARG00000099313/ENSDARG00000035890/ENSDARG00000034368	5
GO:0003756	MF	GO:0003756	protein disulfide isomerase activity	2/105	10/19574	0.00124710924767274	0.00124710924767274	0.00838699201651258	ENSDARG00000102640/ENSDARG00000105116	2
GO:0016864	MF	GO:0016864	intramolecular oxidoreductase activity, transposing S-S bonds	2/105	10/19574	0.00124710924767274	0.00124710924767274	0.00838699201651258	ENSDARG00000102640/ENSDARG00000105116	2
GO:0003755	MF	GO:0003755	peptidyl-prolyl cis-trans isomerase activity	3/105	49/19574	0.0023100751575212	0.0023100751575212	0.0147179303664786	ENSDARG00000092798/ENSDARG00000103994/ENSDARG00000009212	3
GO:0016504	MF	GO:0016504	peptidase activator activity	2/105	14/19574	0.00248686018044151	0.00248686018044151	0.015052048460567	ENSDARG00000033144/ENSDARG00000002165	2
GO:0044183	MF	GO:0044183	protein binding involved in protein folding	2/105	16/19574	0.00325652142940756	0.00325652142940756	0.0187719280391914	ENSDARG00000103846/ENSDARG00000055723	2
GO:0046933	MF	GO:0046933	proton-transporting ATP synthase activity, rotational mechanism	2/105	17/19574	0.00367784899984862	0.00367784899984862	0.0198518026963858	ENSDARG00000063911/ENSDARG00000056008	2
GO:0020037	MF	GO:0020037	heme binding	5/105	192/19574	0.0037718425123133	0.0037718425123133	0.0198518026963858	ENSDARG00000039499/ENSDARG00000063905/ENSDARG00000063924/ENSDARG00000018283/ENSDARG00000087390	5
GO:0016859	MF	GO:0016859	cis-trans isomerase activity	3/105	60/19574	0.00411178028902644	0.00411178028902644	0.0199317368110662	ENSDARG00000092798/ENSDARG00000103994/ENSDARG00000009212	3
GO:0046906	MF	GO:0046906	tetrapyrrole binding	5/105	196/19574	0.0041163369501115	0.0041163369501115	0.0199317368110662	ENSDARG00000039499/ENSDARG00000063905/ENSDARG00000063924/ENSDARG00000018283/ENSDARG00000087390	5
GO:0017127	MF	GO:0017127	cholesterol transporter activity	2/105	20/19574	0.00508462819167797	0.00508462819167797	0.0219824151143972	ENSDARG00000090912/ENSDARG00000040295	2
GO:0120015	MF	GO:0120015	intermembrane sterol transfer activity	2/105	20/19574	0.00508462819167797	0.00508462819167797	0.0219824151143972	ENSDARG00000090912/ENSDARG00000040295	2
GO:0120020	MF	GO:0120020	intermembrane cholesterol transfer activity	2/105	20/19574	0.00508462819167797	0.00508462819167797	0.0219824151143972	ENSDARG00000090912/ENSDARG00000040295	2
GO:0051787	MF	GO:0051787	misfolded protein binding	2/105	24/19574	0.0072837927199796	0.0072837927199796	0.0304042164354865	ENSDARG00000103846/ENSDARG00000055723	2
GO:0015399	MF	GO:0015399	primary active transmembrane transporter activity	4/105	148/19574	0.00831773375269568	0.00831773375269568	0.0335627853178949	ENSDARG00000063912/ENSDARG00000076568/ENSDARG00000063911/ENSDARG00000056008	4
GO:0120013	MF	GO:0120013	intermembrane lipid transfer activity	2/105	31/19574	0.0119763827762012	0.0119763827762012	0.0467668597372881	ENSDARG00000090912/ENSDARG00000040295	2
