## Supplementary material for "GLOBAL HOST RESPONSES TO THE MICROBIOTA AT SINGLE CELL RESOLUTION IN GNOTOBIOTIC ZEBRAFISH": Lists of DEGs and GO per Cluster: clu19_GOresults_GFup.tsv

ONTOLOGY	ID	Description	GeneRatio	BgRatio	pvalue	p.adjust	qvalue	geneID	Count
GO:0002088	BP	GO:0002088	lens development in camera-type eye	16/39	105/19170	6.75667479064178e-27	6.75667479064178e-27	1.63582652826064e-24	ENSDARG00000087324/ENSDARG00000069801/ENSDARG00000024548/ENSDARG00000053862/ENSDARG00000041925/ENSDARG00000053875/ENSDARG00000068507/ENSDARG00000087765/ENSDARG00000032929/ENSDARG00000030411/ENSDARG00000016793/ENSDARG00000086658/ENSDARG00000007576/ENSDARG00000076790/ENSDARG00000057460/ENSDARG00000088823	16
GO:0007601	BP	GO:0007601	visual perception	16/39	186/19170	9.93850470827309e-23	9.93850470827309e-23	1.20308214889622e-20	ENSDARG00000087324/ENSDARG00000069801/ENSDARG00000024548/ENSDARG00000053862/ENSDARG00000041925/ENSDARG00000053875/ENSDARG00000068507/ENSDARG00000087765/ENSDARG00000032929/ENSDARG00000030411/ENSDARG00000016793/ENSDARG00000086658/ENSDARG00000007576/ENSDARG00000076790/ENSDARG00000057460/ENSDARG00000088823	16
GO:0050953	BP	GO:0050953	sensory perception of light stimulus	16/39	195/19170	2.16218174221925e-22	2.16218174221925e-22	1.74491859898396e-20	ENSDARG00000087324/ENSDARG00000069801/ENSDARG00000024548/ENSDARG00000053862/ENSDARG00000041925/ENSDARG00000053875/ENSDARG00000068507/ENSDARG00000087765/ENSDARG00000032929/ENSDARG00000030411/ENSDARG00000016793/ENSDARG00000086658/ENSDARG00000007576/ENSDARG00000076790/ENSDARG00000057460/ENSDARG00000088823	16
GO:0007600	BP	GO:0007600	sensory perception	16/39	402/19170	2.52509333570264e-17	2.52509333570264e-17	1.52834596634634e-15	ENSDARG00000087324/ENSDARG00000069801/ENSDARG00000024548/ENSDARG00000053862/ENSDARG00000041925/ENSDARG00000053875/ENSDARG00000068507/ENSDARG00000087765/ENSDARG00000032929/ENSDARG00000030411/ENSDARG00000016793/ENSDARG00000086658/ENSDARG00000007576/ENSDARG00000076790/ENSDARG00000057460/ENSDARG00000088823	16
GO:0043010	BP	GO:0043010	camera-type eye development	16/39	441/19170	1.0912447162836e-16	1.0912447162836e-16	5.28392178411008e-15	ENSDARG00000087324/ENSDARG00000069801/ENSDARG00000024548/ENSDARG00000053862/ENSDARG00000041925/ENSDARG00000053875/ENSDARG00000068507/ENSDARG00000087765/ENSDARG00000032929/ENSDARG00000030411/ENSDARG00000016793/ENSDARG00000086658/ENSDARG00000007576/ENSDARG00000076790/ENSDARG00000057460/ENSDARG00000088823	16
GO:0005882	CC	GO:0005882	intermediate filament	6/36	91/19398	1.56853007313772e-08	1.56853007313772e-08	1.94032376152127e-07	ENSDARG00000092947/ENSDARG00000090268/ENSDARG00000036832/ENSDARG00000017624/ENSDARG00000000212/ENSDARG00000056248	6
GO:0045111	CC	GO:0045111	intermediate filament cytoskeleton	6/36	92/19398	1.67573415767746e-08	1.67573415767746e-08	1.94032376152127e-07	ENSDARG00000092947/ENSDARG00000090268/ENSDARG00000036832/ENSDARG00000017624/ENSDARG00000000212/ENSDARG00000056248	6
GO:0099513	CC	GO:0099513	polymeric cytoskeletal fiber	6/36	360/19398	4.76845040763166e-05	4.76845040763166e-05	0.000368090908659286	ENSDARG00000092947/ENSDARG00000090268/ENSDARG00000036832/ENSDARG00000017624/ENSDARG00000000212/ENSDARG00000056248	6
GO:0005212	MF	GO:0005212	structural constituent of eye lens	17/45	75/19574	1.19229013973698e-30	1.19229013973698e-30	5.27117745988982e-29	ENSDARG00000087324/ENSDARG00000069801/ENSDARG00000024548/ENSDARG00000053862/ENSDARG00000041925/ENSDARG00000053875/ENSDARG00000068507/ENSDARG00000087765/ENSDARG00000032929/ENSDARG00000030411/ENSDARG00000016793/ENSDARG00000086658/ENSDARG00000007576/ENSDARG00000076790/ENSDARG00000057460/ENSDARG00000015445/ENSDARG00000088823	17
