## Supplementary material for "GLOBAL HOST RESPONSES TO THE MICROBIOTA AT SINGLE CELL RESOLUTION IN GNOTOBIOTIC ZEBRAFISH": Lists of DEGs and GO per Cluster: cluster19_CVZvGF.tsv

gene	gene_NAME	p_val_adj	p_val	avg_logFC	pct.1	pct.2
1	ENSDARG00000097157	si:ch211-207n23.2	1.30638422042803e-74	5.92249623913331e-79	1.52650259157848	0.996	0.986
2	ENSDARG00000103199	si:dkey-247k7.2	2.79945655993423e-69	1.26913435485277e-73	1.20173135659199	1	0.995
3	ENSDARG00000095147	krt96	1.69268320431691e-52	7.67378368082743e-57	2.25593635679718	0.608	0.049
4	ENSDARG00000103634	CU914622.2	9.58463807500624e-51	4.34519814806702e-55	0.990556647683944	0.982	0.9
5	ENSDARG00000031588	si:dkey-239b22.1	4.42394794178979e-50	2.00559794260123e-54	1.29027818960339	0.834	0.378
6	ENSDARG00000093936	si:dkeyp-1h4.6	1.01740254179501e-48	4.61239705229399e-53	2.05200768376067	0.88	0.576
7	ENSDARG00000036588	mhc1zba	5.70160392541962e-48	2.58482361293844e-52	0.78173696081165	0.982	0.968
8	ENSDARG00000006588	zgc:111983	1.29527556344023e-40	5.8721351139733e-45	0.830280631611553	1	0.995
9	ENSDARG00000055504	si:ch211-212k18.7	2.13733252864278e-40	9.68960254167551e-45	0.990342655992248	0.947	0.854
10	ENSDARG00000086917	crygm2d2	2.74882210761335e-39	1.24617921280866e-43	-0.776403383364443	0.223	0.776
11	ENSDARG00000041108	ctsh	1.31062827134176e-38	5.94173665491776e-43	0.89989976057592	0.753	0.305
12	ENSDARG00000015887	b2ml	1.51620330697798e-37	6.8737116102003e-42	0.627162769779119	0.982	0.984
13	ENSDARG00000087324	crygm2d1	1.94749234279133e-35	8.8289615685526e-40	-0.734891614094652	0.173	0.703
14	ENSDARG00000031885	psmb12	9.81093203092707e-35	4.44778857146027e-39	0.492828578384367	0.537	0.086
15	ENSDARG00000053136	b2m	1.25266720545572e-32	5.67897001294639e-37	0.689048452924707	0.64	0.216
16	ENSDARG00000100900	si:ch211-183d5.2	2.56754057903441e-31	1.1639951849825e-35	0.631569013425856	0.413	0.027
17	ENSDARG00000102640	pdia3	2.74139983491513e-30	1.24281432356294e-34	0.807991541252912	0.852	0.668
18	ENSDARG00000069801	crygm2d12	9.91367601500819e-30	4.49436758319348e-34	-0.638830596762836	0.163	0.657
19	ENSDARG00000013771	ctss2.2	2.28555464836234e-29	1.03615679044444e-33	0.68544988737877	0.947	0.854
20	ENSDARG00000024548	cryba4	3.95920064662498e-29	1.79490463624308e-33	-0.668122302782578	0.286	0.765
21	ENSDARG00000069846	zgc:162944	1.44443921803089e-28	6.54836892751334e-33	0.654217588243399	0.852	0.716
22	ENSDARG00000074390	tmem176l.4	4.05542644263446e-28	1.83852862572965e-32	0.627888466658838	0.986	0.978
23	ENSDARG00000053862	crygmx	4.18443501452512e-28	1.89701469513334e-32	-0.611449385705801	0.233	0.716
24	ENSDARG00000033144	psme2	7.85280067831619e-28	3.5600692167541e-32	0.623289111759036	0.774	0.465
25	ENSDARG00000109861	BX545855.1	3.1593039498237e-27	1.43227126204719e-31	-0.554562765034299	0.208	0.692
26	ENSDARG00000036767	urgcp	9.52503262198298e-27	4.3181760005363e-31	0.69227720216066	0.537	0.141
27	ENSDARG00000029150	hsp90ab1	7.557213588597e-26	3.42606473324735e-30	0.251586328390659	1	1
28	ENSDARG00000041925	cryba2b	3.60935655085499e-25	1.63630272502266e-29	-0.623806705884008	0.173	0.616
29	ENSDARG00000053875	cryba1b	3.71958572841604e-25	1.68627515115425e-29	-0.59831274176607	0.184	0.646
30	ENSDARG00000068507	crybb1	8.36795802016522e-25	3.79361593080298e-29	-0.561718362028947	0.269	0.722
31	ENSDARG00000001656	psmb13a	1.12484117023166e-24	5.09947035194335e-29	0.297693919445366	0.339	0.019
32	ENSDARG00000087765	crygm2d10	1.19966555066073e-24	5.43868687397192e-29	-0.504003417695319	0.18	0.627
33	ENSDARG00000003902	ctsl.1	2.99368217335477e-24	1.35718658688674e-28	0.887382313642388	0.59	0.219
34	ENSDARG00000001303	psmb8a	5.47975822323566e-24	2.48424980652627e-28	0.369426752509538	0.438	0.081
35	ENSDARG00000000656	psmb9a	3.0698088243795e-23	1.39169862380066e-27	0.297666501616608	0.382	0.049
36	ENSDARG00000032929	cryba1l1	5.63568881261528e-23	2.55494097951549e-27	-0.646863767596965	0.258	0.686
37	ENSDARG00000039499	soul2	8.0605285229585e-23	3.65424268880157e-27	0.592718493731631	0.958	0.935
38	ENSDARG00000030411	crygn2	2.36968913076293e-21	1.07429917978191e-25	-0.548863018413416	0.279	0.692
39	ENSDARG00000103979	calr3a	1.27017440653559e-20	5.75833895428232e-25	0.629601842892003	0.625	0.286
40	ENSDARG00000056874	lygl1	5.3945969224192e-19	2.44564190879463e-23	0.660852288935608	0.855	0.776
41	ENSDARG00000090454	gnb1a	1.22153332493825e-18	5.5378244851675e-23	0.393252944885441	0.972	0.959
42	ENSDARG00000075643	ifi35	1.56327653026781e-18	7.0871181896265e-23	0.476547584032421	0.654	0.373
43	ENSDARG00000002165	psme1	2.07260124131493e-18	9.39614308330281e-23	0.492123942330253	0.795	0.638
44	ENSDARG00000016793	crybb1l2	6.12436407357081e-18	2.77648203534809e-22	-0.420321721999357	0.145	0.527
45	ENSDARG00000086658	crygm2d21	1.47873423288924e-17	6.70384546599526e-22	-0.377721450664526	0.064	0.4
46	ENSDARG00000055120	ctsba	1.77007963777764e-17	8.02466061192147e-22	0.609833556031746	0.898	0.857
47	ENSDARG00000077874	vwa10.1	1.95070903790817e-16	8.84354446417702e-21	0.39034807429695	0.491	0.181
48	ENSDARG00000092947	cyt1	6.1654207212563e-16	2.79509507718574e-20	-0.373428225350264	1	1
49	ENSDARG00000099476	zgc:174863	6.28202916278033e-16	2.8479595442834e-20	0.466456312070741	0.703	0.478
50	ENSDARG00000036820	mgll	7.27828325299224e-16	3.29961159352264e-20	0.608265357007167	0.76	0.63
51	ENSDARG00000007576	crybb1l1	8.21193328885825e-16	3.72288207854667e-20	-0.404070491310749	0.106	0.438
52	ENSDARG00000076790	crygm2d16	9.90873863161624e-16	4.49212921915688e-20	-0.306907417865141	0.074	0.397
53	ENSDARG00000094310	si:ch211-255g12.6	1.49700104304435e-15	6.78665809703667e-20	-0.3699482168527	0.106	0.449
54	ENSDARG00000100942	zgc:194655	2.38067125277181e-15	1.07927792763252e-19	0.266574733561551	0.233	0.011
55	ENSDARG00000004034	arhgdig	7.02025894757905e-15	3.1826362079876e-19	0.447295963099635	0.929	0.922
56	ENSDARG00000074150	si:ch211-226h7.5	7.39834205185085e-15	3.35404028100954e-19	0.825494705195599	0.244	0.019
57	ENSDARG00000003216	anxa2a	8.40362656605127e-15	3.80978627529752e-19	-0.417760875963125	0.894	0.978
58	ENSDARG00000003570	hsp90b1	1.41192694436881e-14	6.40097445085144e-19	0.473025241835581	0.42	0.138
59	ENSDARG00000057460	crygm2d13	2.0157811876885e-14	9.13854922335886e-19	-0.391503818275152	0.131	0.465
60	ENSDARG00000015978	COX5B	3.19160737066942e-14	1.44691602623512e-18	0.288067070108335	0.993	0.978
61	ENSDARG00000039243	zgc:152791	1.08467231512994e-13	4.91736474353948e-18	0.858729620771927	0.339	0.081
62	ENSDARG00000017489	ifi45	2.13983455030171e-13	9.70094546333172e-18	0.649917891738019	0.424	0.159
63	ENSDARG00000043154	ucp2	4.33463218554217e-13	1.96510662142632e-17	0.387624946947777	0.979	0.954
64	ENSDARG00000044073	fuca2	7.3466972399853e-13	3.33062709220478e-17	0.534068882421957	0.89	0.822
65	ENSDARG00000025147	cd63	7.65382880632855e-13	3.46986526717225e-17	0.410762879343192	0.975	0.981
66	ENSDARG00000077982	elf3	9.38739866286607e-13	4.25577960960471e-17	0.576281493525017	0.654	0.368
67	ENSDARG00000099313	naga	1.23935865336472e-12	5.6186356576513e-17	0.548407520904778	0.94	0.873
68	ENSDARG00000043081	ctsz	2.43930233060298e-12	1.10585834191811e-16	0.475163171124737	0.852	0.757
69	ENSDARG00000116164	crygm2d8	3.45302875115504e-12	1.56543147663208e-16	-0.283912809583728	0.106	0.4
70	ENSDARG00000035890	fuca1.1	3.6585995298998e-12	1.65862704229749e-16	0.403534299693083	0.993	0.986
71	ENSDARG00000013968	psap	3.87421163472508e-12	1.75637484573628e-16	0.419219161551071	0.894	0.803
72	ENSDARG00000009779	mcl1a	4.64015131176287e-12	2.10361379624756e-16	0.267831313282514	0.986	0.997
73	ENSDARG00000055064	prdx5	5.29434845937492e-12	2.40019424216834e-16	0.365077861971902	0.929	0.916
74	ENSDARG00000078389	ifi46	1.72415181872913e-11	7.81644672558313e-16	0.514639094221917	0.58	0.351
75	ENSDARG00000004748	zgc:100868	1.81720939589532e-11	8.23832349213582e-16	0.526770353852974	0.813	0.635
76	ENSDARG00000074217	si:dkey-188i13.6	3.032247716874e-11	1.37467028600689e-15	0.500461241385477	0.322	0.086
77	ENSDARG00000019444	ssr4	3.23115835829223e-11	1.46484647669428e-15	0.405617261451809	0.855	0.811
78	ENSDARG00000102758	FO704661.1	3.83139875565231e-11	1.73696561594537e-15	0.526307904784515	0.527	0.27
79	ENSDARG00000045230	cox6b1	4.2540117359653e-11	1.92855731977754e-15	0.283090511677812	0.283	0.057
80	ENSDARG00000007080	rhcgl1	8.15945766585331e-11	3.69909224129718e-15	0.548490780238269	0.943	0.819
81	ENSDARG00000054160	zgc:113625	1.17655369920152e-10	5.33390923565837e-15	0.43217472174144	0.322	0.092
82	ENSDARG00000070426	chac1	2.32162968868237e-10	1.05251141929566e-14	-0.402382360397787	0.982	0.992
83	ENSDARG00000040072	scpep1	2.41573270181385e-10	1.09517304461594e-14	0.40206667962148	0.717	0.562
84	ENSDARG00000015445	lim2.4	2.6371068596266e-10	1.19553307626557e-14	-0.255715428966125	0.057	0.303
85	ENSDARG00000102105	dad1	2.63853349084325e-10	1.1961798398963e-14	0.444495459517068	0.806	0.716
86	ENSDARG00000053684	aldob	2.94572736242368e-10	1.33544626095915e-14	-0.257670175167701	0.996	1
87	ENSDARG00000045928	psma4	5.34049856473906e-10	2.4211164043608e-14	0.329249154132652	0.834	0.751
88	ENSDARG00000039150	lgmn	6.70173720268126e-10	3.0382342926291e-14	0.496139066478183	0.922	0.838
89	ENSDARG00000094433	caspbl	1.44366497064845e-09	6.54485887500431e-14	0.303505876386368	0.41	0.168
90	ENSDARG00000045352	cst14a.2	1.60511257648409e-09	7.27678201325638e-14	0.344120081683649	0.947	0.946
91	ENSDARG00000093549	selenop	2.38670787206064e-09	1.08201463054703e-13	-0.359786667975108	0.767	0.911
92	ENSDARG00000037488	canx	2.56313292276682e-09	1.16199697287461e-13	0.435602446931912	0.678	0.476
93	ENSDARG00000027141	ube2l3b	4.44146106174508e-09	2.01353752005852e-13	0.324493107413786	0.784	0.735
94	ENSDARG00000091860	zgc:194007	5.18366503192552e-09	2.35001588173248e-13	0.300661180734723	0.403	0.176
95	ENSDARG00000043257	ckbb	5.24960703798882e-09	2.37991070722134e-13	0.585186436729132	0.636	0.432
96	ENSDARG00000089441	si:ch211-105c13.3	5.51876403141665e-09	2.5019330997446e-13	-0.382285914888649	0.739	0.897
97	ENSDARG00000076290	calr	1.15083783097877e-08	5.21732628061822e-13	0.270523255488186	0.265	0.065
98	ENSDARG00000043781	psmb10	1.54671772320983e-08	7.01204879503956e-13	0.298971975527	0.509	0.297
99	ENSDARG00000040121	psma2	2.58532979425377e-08	1.17205993029911e-12	0.360510371133402	0.735	0.63
100	ENSDARG00000088823	crygm2d3	3.06477606276204e-08	1.38941702002087e-12	-0.283396470136946	0.131	0.386
101	ENSDARG00000099465	rnf213a	3.69389954236491e-08	1.67463031207041e-12	0.30574192022366	0.449	0.219
102	ENSDARG00000052515	calcoco2	4.63488951178458e-08	2.1012283578677e-12	0.257233049470633	0.442	0.216
103	ENSDARG00000079227	plekhs1	5.36402149572526e-08	2.43178053120195e-12	0.597046614571745	0.269	0.078
104	ENSDARG00000037009	banf1	6.30192646087323e-08	2.85697998951547e-12	0.418965099251657	0.784	0.724
105	ENSDARG00000034368	hexb	7.27527761753031e-08	3.29824898790929e-12	0.469485138378297	0.813	0.714
106	ENSDARG00000018328	rhocb	8.03026653650432e-08	3.64052340942257e-12	0.350987140429047	0.795	0.659
107	ENSDARG00000105590	si:cabz01007794.1	9.72731591907139e-08	4.40988118554329e-12	-0.47474323748094	0.466	0.722
108	ENSDARG00000097239	si:ch73-31d8.2	9.90435705864062e-08	4.49014283191614e-12	0.336358904266917	0.371	0.154
109	ENSDARG00000040251	ctsk	1.02310811370053e-07	4.6382632772714e-12	0.394870680551251	0.53	0.295
110	ENSDARG00000090912	npc2	1.05386292593692e-07	4.77769029801851e-12	0.326333105696005	0.919	0.924
111	ENSDARG00000055514	icn2	2.04707736808935e-07	9.28043053807848e-12	-0.268201540996278	1	0.997
112	ENSDARG00000009001	pdia6	2.35581318263848e-07	1.06800851511401e-11	0.259906499798188	0.279	0.084
113	ENSDARG00000009640	psmb1	3.8256976030827e-07	1.73438099695471e-11	0.33462478402169	0.841	0.797
114	ENSDARG00000102435	plekhf1	4.13306156121225e-07	1.87372452679855e-11	0.51469653099786	0.82	0.659
115	ENSDARG00000097057	fxyd6l	5.2928723251256e-07	2.39952503632496e-11	-0.286873590524553	0.898	0.949
116	ENSDARG00000063905	mt-co1	8.84247808395058e-07	4.00873972434064e-11	0.362074863366744	0.993	0.992
117	ENSDARG00000090268	krtt1c19e	1.10869466730245e-06	5.02627013918964e-11	-0.767599372652694	0.802	0.889
118	ENSDARG00000036832	cyt1l	1.2700448288206e-06	5.75775151337653e-11	-0.634753476988003	0.961	0.968
119	ENSDARG00000092798	ppib	1.32133968065583e-06	5.99029685672241e-11	0.311320348669485	0.919	0.886
120	ENSDARG00000061854	lman2	2.01203039375898e-06	9.12154498938698e-11	0.308879306339493	0.784	0.659
121	ENSDARG00000021309	rhoca	2.31392105771158e-06	1.04901670945307e-10	0.298303794679192	0.869	0.832
122	ENSDARG00000103846	hspa5	2.43340802931777e-06	1.10318615890732e-10	0.388769854539831	0.438	0.224
123	ENSDARG00000054696	psmb4	2.71024850971566e-06	1.22869186223395e-10	0.282624800470436	0.834	0.784
124	ENSDARG00000005230	ssr2	2.76648928504194e-06	1.25418863226128e-10	0.299630237111372	0.834	0.792
125	ENSDARG00000063908	mt-co2	3.39700272464195e-06	1.54003206303471e-10	0.349743648705042	0.996	0.997
126	ENSDARG00000076386	epdl1	3.92738619411468e-06	1.78048154597637e-10	0.377459914298561	0.989	0.992
127	ENSDARG00000069100	aldh9a1a.1	5.09323216721254e-06	2.30901811914613e-10	-0.282587401349862	0.749	0.876
128	ENSDARG00000027200	gabarapl2	5.4651156968619e-06	2.47761161341096e-10	0.29489693089929	0.866	0.854
129	ENSDARG00000031317	ppdpfb	6.07079379009468e-06	2.7521959334911e-10	-0.274408756271261	0.834	0.916
130	ENSDARG00000103973	CABZ01051602.1	6.3883335406731e-06	2.89615266147117e-10	0.379893182308001	0.94	0.897
131	ENSDARG00000013938	psmb3	6.62306549083959e-06	3.00256845173615e-10	0.354684006336014	0.845	0.789
132	ENSDARG00000091757	adgrf6	9.75930317069721e-06	4.42438261433367e-10	0.430214077658338	0.604	0.422
133	ENSDARG00000103994	ppiab	1.54192255886509e-05	6.99030990509153e-10	0.25995099182804	0.993	1
134	ENSDARG00000063924	mt-cyb	1.55829200094943e-05	7.06452081308109e-10	0.38839357604749	0.986	0.992
135	ENSDARG00000063912	mt-co3	1.57282180058838e-05	7.13039169729069e-10	0.341325426684544	1	1
136	ENSDARG00000099448	sh3d21	1.93704626949273e-05	8.78160426825974e-10	0.29785488750076	0.855	0.814
137	ENSDARG00000009978	icn	2.04989911518626e-05	9.29322293583397e-10	-0.339075081558191	0.993	0.992
138	ENSDARG00000032296	pomp	2.15890449241271e-05	9.78739909517052e-10	0.314417338675004	0.806	0.765
139	ENSDARG00000040192	nenf	2.68172456606343e-05	1.21576052500835e-09	0.296319403960505	0.707	0.589
140	ENSDARG00000011545	arrb2b	2.70353467170235e-05	1.2256481420357e-09	0.262684869610066	0.548	0.395
141	ENSDARG00000095796	si:dkey-87o1.2	4.50149738133694e-05	2.04075500105945e-09	0.286252912527868	0.94	0.938
142	ENSDARG00000089368	hopx	7.76687648841988e-05	3.52111546306097e-09	-0.279769856837183	0.675	0.824
143	ENSDARG00000017624	krt4	9.21240596503716e-05	4.17644662482417e-09	-0.268443248448616	1	1
144	ENSDARG00000094695	si:dkey-204f11.64	9.48666451672067e-05	4.30078181010095e-09	0.280333433414212	0.894	0.792
145	ENSDARG00000076568	sec61b	9.79654305676287e-05	4.44126532630468e-09	0.271365047577133	0.862	0.868
146	ENSDARG00000090552	si:dkey-7j14.6	0.000170432522400294	7.72656280715811e-09	0.284793499628901	0.583	0.424
147	ENSDARG00000096874	tmem176l.3b	0.000281515259347047	1.27625015571243e-08	0.298556221207909	0.724	0.581
148	ENSDARG00000002259	ca15c	0.000438380226527411	1.98739788977882e-08	0.449855827831748	0.583	0.405
149	ENSDARG00000101334	ctsc	0.000672094903187606	3.04694398035908e-08	0.318445003599784	0.495	0.327
150	ENSDARG00000014165	ssr3	0.000738591948454884	3.34840850691307e-08	0.364048662230504	0.707	0.635
151	ENSDARG00000039099	aep1	0.000929453408594729	4.21367942966148e-08	-0.456009224486365	0.134	0.311
152	ENSDARG00000020298	btg2	0.00100151562701092	4.540373683067e-08	-0.255215007716587	0.894	0.965
153	ENSDARG00000039980	ppt1	0.00108787119563089	4.93186687655675e-08	0.2657447507167	0.806	0.778
154	ENSDARG00000044125	txn	0.00138686045623032	6.28733546210137e-08	-0.275752401387267	0.198	0.397
155	ENSDARG00000095090	tspan37	0.00140175593913059	6.35486417232113e-08	0.259290772107481	0.767	0.678
156	ENSDARG00000093546	ms4a17a.10	0.00147435109061176	6.68397447915387e-08	0.297818720192575	0.597	0.468
157	ENSDARG00000053761	si:dkey-187j14.4	0.00187451579831698	8.4981222155997e-08	0.261747071112032	0.431	0.268
158	ENSDARG00000040628	zgc:110333	0.00237359015139127	1.07606770849183e-07	0.33240122966808	0.827	0.8
159	ENSDARG00000104181	tmsb1	0.00241792374989095	1.09616635682788e-07	-0.264047195542274	0.837	0.957
160	ENSDARG00000037960	lrrc17	0.00264059047000269	1.19711237192977e-07	-0.266185738039831	0.286	0.495
161	ENSDARG00000086618	psma3	0.00382335270350657	1.73331793612593e-07	0.28110217364053	0.735	0.705
162	ENSDARG00000042725	cebpb	0.00391430585664726	1.77455157160543e-07	-0.276375768760423	0.901	0.954
163	ENSDARG00000069461	rnaseka	0.00438184046741744	1.98650850821355e-07	0.263570671558733	0.724	0.662
164	ENSDARG00000021242	mvp	0.00484710346296343	2.19743560747277e-07	0.277739362296321	0.693	0.578
165	ENSDARG00000035178	gna14	0.00774476353742479	3.51109055101314e-07	0.269310731036665	0.544	0.4
166	ENSDARG00000087303	cebpd	0.0115375609509651	5.23055623853709e-07	-0.286578472264611	0.837	0.908
167	ENSDARG00000002768	pvalb2	0.0131879309979208	5.97875192579601e-07	0.285473241307838	1	1
168	ENSDARG00000009212	ppiaa	0.0160813667132237	7.29049175502027e-07	0.304095874064467	0.965	0.973
169	ENSDARG00000063911	mt-atp6	0.0167220684541447	7.58095405483031e-07	0.37064662593904	0.989	0.992
170	ENSDARG00000007737	zyg11	0.0180483434827808	8.18222118178476e-07	0.250643525427581	0.83	0.754
171	ENSDARG00000090228	gsta.1	0.033445829359733	1.51626753829599e-06	-0.33862988386376	0.618	0.757
172	ENSDARG00000101766	ptmab	0.0374582817477935	1.69817217099436e-06	0.352523800739026	0.845	0.795
173	ENSDARG00000056008	atp5mc1	0.0409765644200278	1.85767360685592e-06	0.263349895308793	0.749	0.657
174	ENSDARG00000043128	cldne	0.0444642922373156	2.01578983757891e-06	0.287196124306285	0.982	0.992
175	ENSDARG00000032765	net1	0.0657820681658194	2.98223176016952e-06	-0.274762739400785	0.682	0.811
176	ENSDARG00000058206	si:ch211-153b23.5	0.110274706615423	4.99930667401501e-06	0.65113229659808	0.138	0.041
177	ENSDARG00000103483	litaf	0.134336519066011	6.09014956324288e-06	0.262116985901286	0.802	0.784
178	ENSDARG00000097746	si:rp71-77l1.1	0.150639169914891	6.82923066075305e-06	0.341036380776956	0.905	0.857
179	ENSDARG00000026629	gmds	0.211173223067166	9.57354352466979e-06	0.261161377468039	0.774	0.735
180	ENSDARG00000041433	si:dkey-7c18.24	0.756766047781157	3.43080083317235e-05	1.22980186022363	0.58	0.489
181	ENSDARG00000000212	krt97	1	0.0047683729371634	-0.610519342594507	0.364	0.481
182	ENSDARG00000007275	si:ch211-251b21.1	1	0.0127509965552088	0.318234012405158	0.343	0.259
183	ENSDARG00000007693	nfkbiab	1	0.0746015874569442	0.30923923650478	0.721	0.673
184	ENSDARG00000015123	dnase1l4.1	1	0.000965357831919664	-0.275705047747696	0.293	0.419
185	ENSDARG00000015355	fosl1a	1	0.30957249663201	-0.278859692457974	0.413	0.438
186	ENSDARG00000018283	cyba	1	0.00106614109089904	0.260928417565939	0.481	0.419
187	ENSDARG00000021924	hsp70.3	1	0.167162723149175	0.284019915739795	0.58	0.595
188	ENSDARG00000024746	hsp90aa1.2	1	0.000113013730393391	0.486267839218288	0.541	0.424
189	ENSDARG00000025254	s100a10b	1	0.000332815557171526	-0.26171956917222	0.975	0.986
190	ENSDARG00000027088	ptgdsb.1	1	0.0477138657541593	0.361922533239758	0.548	0.484
191	ENSDARG00000028618	krt18b	1	0.0678435430555022	-0.354384375912362	0.102	0.154
192	ENSDARG00000035715	marcksl1b	1	0.0194633768864335	0.422842299661765	0.477	0.411
193	ENSDARG00000036840	krt15	1	0.0975377987664117	-0.453917069153677	0.35	0.432
194	ENSDARG00000040295	apoeb	1	0.0083183543545266	0.36636232855077	0.364	0.27
195	ENSDARG00000045143	hbbe2	1	0.922425954936947	0.33169670520435	0.102	0.103
196	ENSDARG00000055216	tuba1c	1	0.170960282058836	0.266955344615464	0.318	0.295
197	ENSDARG00000055723	hsp70l	1	0.0156840867047543	0.292000421462102	0.597	0.532
198	ENSDARG00000056248	si:dkey-183i3.5	1	0.00695463150621509	-0.269490194601485	0.311	0.427
199	ENSDARG00000058358	krt8	1	0.334196005225218	-0.329160373442667	0.675	0.722
200	ENSDARG00000069752	ckba	1	0.00093160952707909	0.253991321474593	0.534	0.414
201	ENSDARG00000079305	hbae3	1	0.25818268946881	0.253155620281065	0.187	0.227
202	ENSDARG00000087390	hbbe1.3	1	0.0430803950398989	0.48233091618434	0.216	0.297
203	ENSDARG00000089418	si:dkey-164f24.2	1	5.23706570440644e-05	-0.33102338567433	0.23	0.386
204	ENSDARG00000092170	apoc1	1	0.339225576999216	0.36863408512901	0.145	0.178
205	ENSDARG00000092362	hsp70.2	1	0.00564168178150936	0.296550138373223	0.717	0.676
206	ENSDARG00000098852	smdt1b	1	0.000179333144388382	-0.289387773239996	0.537	0.605
207	ENSDARG00000099197	actc1b	1	0.00069974403039823	0.274610664602005	1	0.997
208	ENSDARG00000100052	cckb	1	0.0823093198283741	-0.288848507924129	0.113	0.159
209	ENSDARG00000101199	rbp4	1	0.145490824925562	0.312013626364192	0.608	0.576
210	ENSDARG00000101956	CU571315.2	1	0.0294148147826641	0.311600077314849	0.406	0.368
211	ENSDARG00000103543	gngt2b	1	0.303239688401257	0.253377471433837	0.117	0.146
212	ENSDARG00000105116	p4hb	1	0.000202243751280275	0.409050899244926	0.463	0.376
