## Supplementary material for "GLOBAL HOST RESPONSES TO THE MICROBIOTA AT SINGLE CELL RESOLUTION IN GNOTOBIOTIC ZEBRAFISH": Lists of DEGs and GO per Cluster: clu20_GOresults_CVZup.tsv

ONTOLOGY	ID	Description	GeneRatio	BgRatio	pvalue	p.adjust	qvalue	geneID	Count
GO:0070382	CC	GO:0070382	exocytic vesicle	4/49	134/19398	0.000362525924796357	0.000362525924796357	0.0274756490371976	ENSDARG00000007663/ENSDARG00000036577/ENSDARG00000045945/ENSDARG00000101776	4
GO:0099503	CC	GO:0099503	secretory vesicle	4/49	166/19398	0.000811861840077867	0.000811861840077867	0.0307652907818981	ENSDARG00000007663/ENSDARG00000036577/ENSDARG00000045945/ENSDARG00000101776	4
GO:0030133	CC	GO:0030133	transport vesicle	4/49	195/19398	0.00147337086034575	0.00147337086034575	0.037222000682419	ENSDARG00000007663/ENSDARG00000036577/ENSDARG00000045945/ENSDARG00000101776	4
GO:0003712	MF	GO:0003712	transcription coregulator activity	5/48	277/19574	0.000569983431138794	0.000569983431138794	0.0178221154389105	ENSDARG00000007720/ENSDARG00000021372/ENSDARG00000032619/ENSDARG00000034117/ENSDARG00000043531	5
GO:0004550	MF	GO:0004550	nucleoside diphosphate kinase activity	2/48	18/19574	0.00087863857726272	0.00087863857726272	0.0178221154389105	ENSDARG00000001950/ENSDARG00000099420	2
GO:0019829	MF	GO:0019829	cation-transporting ATPase activity	3/48	80/19574	0.000995941745115586	0.000995941745115586	0.0178221154389105	ENSDARG00000006370/ENSDARG00000036577/ENSDARG00000099203	3
GO:0022853	MF	GO:0022853	active ion transmembrane transporter activity	3/48	80/19574	0.000995941745115586	0.000995941745115586	0.0178221154389105	ENSDARG00000006370/ENSDARG00000036577/ENSDARG00000099203	3
GO:0042625	MF	GO:0042625	ATPase coupled ion transmembrane transporter activity	3/48	80/19574	0.000995941745115586	0.000995941745115586	0.0178221154389105	ENSDARG00000006370/ENSDARG00000036577/ENSDARG00000099203	3
GO:0060590	MF	GO:0060590	ATPase regulator activity	2/48	24/19574	0.00157019590381698	0.00157019590381698	0.0234152020744638	ENSDARG00000044092/ENSDARG00000099203	2
GO:0046961	MF	GO:0046961	proton-transporting ATPase activity, rotational mechanism	2/48	30/19574	0.00245168041936259	0.00245168041936259	0.0311175832335996	ENSDARG00000006370/ENSDARG00000036577	2
GO:0016776	MF	GO:0016776	phosphotransferase activity, phosphate group as acceptor	2/48	35/19574	0.00332738286874605	0.00332738286874605	0.0311175832335996	ENSDARG00000001950/ENSDARG00000099420	2
GO:0036442	MF	GO:0036442	proton-exporting ATPase activity	2/48	39/19574	0.00411808170556428	0.00411808170556428	0.0311175832335996	ENSDARG00000006370/ENSDARG00000036577	2
GO:0015077	MF	GO:0015077	monovalent inorganic cation transmembrane transporter activity	5/48	446/19574	0.00459493375540583	0.00459493375540583	0.0311175832335996	ENSDARG00000006370/ENSDARG00000020609/ENSDARG00000036577/ENSDARG00000039647/ENSDARG00000099203	5
GO:0003713	MF	GO:0003713	transcription coactivator activity	3/48	139/19574	0.0047992831965115	0.0047992831965115	0.0311175832335996	ENSDARG00000007720/ENSDARG00000034117/ENSDARG00000043531	3
GO:0042626	MF	GO:0042626	ATPase activity, coupled to transmembrane movement of substances	3/48	140/19574	0.00489600996773939	0.00489600996773939	0.0311175832335996	ENSDARG00000006370/ENSDARG00000036577/ENSDARG00000099203	3
GO:0043492	MF	GO:0043492	ATPase activity, coupled to movement of substances	3/48	140/19574	0.00489600996773939	0.00489600996773939	0.0311175832335996	ENSDARG00000006370/ENSDARG00000036577/ENSDARG00000099203	3
GO:0044769	MF	GO:0044769	ATPase activity, coupled to transmembrane movement of ions, rotational mechanism	2/48	43/19574	0.00498720477150182	0.00498720477150182	0.0311175832335996	ENSDARG00000006370/ENSDARG00000036577	2
GO:0015405	MF	GO:0015405	P-P-bond-hydrolysis-driven transmembrane transporter activity	3/48	147/19574	0.00560621107904036	0.00560621107904036	0.0311175832335996	ENSDARG00000006370/ENSDARG00000036577/ENSDARG00000099203	3
GO:0015399	MF	GO:0015399	primary active transmembrane transporter activity	3/48	148/19574	0.00571244598563235	0.00571244598563235	0.0311175832335996	ENSDARG00000006370/ENSDARG00000036577/ENSDARG00000099203	3
GO:0042623	MF	GO:0042623	ATPase activity, coupled	4/48	296/19574	0.00591234081438393	0.00591234081438393	0.0311175832335996	ENSDARG00000006370/ENSDARG00000036577/ENSDARG00000068457/ENSDARG00000099203	4
GO:0019205	MF	GO:0019205	nucleobase-containing compound kinase activity	2/48	51/19574	0.00695457067372503	0.00695457067372503	0.0345695033489256	ENSDARG00000001950/ENSDARG00000099420	2
