## Supplementary material for "GLOBAL HOST RESPONSES TO THE MICROBIOTA AT SINGLE CELL RESOLUTION IN GNOTOBIOTIC ZEBRAFISH": Lists of DEGs and GO per Cluster: clu20_GOresults_GFup_fdr.tsv

ONTOLOGY	ID	Description	GeneRatio	BgRatio	pvalue	p.adjust	qvalue	geneID	Count
GO:0002088	BP	GO:0002088	lens development in camera-type eye	20/67	105/19170	4.09876609531421e-30	2.01659291889459e-27	1.95014976324423e-27	ENSDARG00000030411/ENSDARG00000024548/ENSDARG00000087765/ENSDARG00000069801/ENSDARG00000068507/ENSDARG00000087324/ENSDARG00000032929/ENSDARG00000053862/ENSDARG00000007576/ENSDARG00000053875/ENSDARG00000016793/ENSDARG00000041925/ENSDARG00000057460/ENSDARG00000076790/ENSDARG00000086658/ENSDARG00000030349/ENSDARG00000088823/ENSDARG00000076572/ENSDARG00000069827/ENSDARG00000074001	20
GO:0007601	BP	GO:0007601	visual perception	20/67	186/19170	7.51524014595585e-25	1.84874907590514e-22	1.78783607682739e-22	ENSDARG00000030411/ENSDARG00000024548/ENSDARG00000087765/ENSDARG00000069801/ENSDARG00000068507/ENSDARG00000087324/ENSDARG00000032929/ENSDARG00000053862/ENSDARG00000007576/ENSDARG00000053875/ENSDARG00000016793/ENSDARG00000041925/ENSDARG00000057460/ENSDARG00000076790/ENSDARG00000086658/ENSDARG00000030349/ENSDARG00000088823/ENSDARG00000076572/ENSDARG00000069827/ENSDARG00000074001	20
GO:0050953	BP	GO:0050953	sensory perception of light stimulus	20/67	195/19170	1.99136146145909e-24	3.26583279679291e-22	3.15822940554214e-22	ENSDARG00000030411/ENSDARG00000024548/ENSDARG00000087765/ENSDARG00000069801/ENSDARG00000068507/ENSDARG00000087324/ENSDARG00000032929/ENSDARG00000053862/ENSDARG00000007576/ENSDARG00000053875/ENSDARG00000016793/ENSDARG00000041925/ENSDARG00000057460/ENSDARG00000076790/ENSDARG00000086658/ENSDARG00000030349/ENSDARG00000088823/ENSDARG00000076572/ENSDARG00000069827/ENSDARG00000074001	20
GO:0007600	BP	GO:0007600	sensory perception	20/67	402/19170	3.97485988995845e-18	4.8890776646489e-16	4.72799123752953e-16	ENSDARG00000030411/ENSDARG00000024548/ENSDARG00000087765/ENSDARG00000069801/ENSDARG00000068507/ENSDARG00000087324/ENSDARG00000032929/ENSDARG00000053862/ENSDARG00000007576/ENSDARG00000053875/ENSDARG00000016793/ENSDARG00000041925/ENSDARG00000057460/ENSDARG00000076790/ENSDARG00000086658/ENSDARG00000030349/ENSDARG00000088823/ENSDARG00000076572/ENSDARG00000069827/ENSDARG00000074001	20
GO:0043010	BP	GO:0043010	camera-type eye development	20/67	441/19170	2.40964975063338e-17	2.37109535462324e-15	2.29297197323429e-15	ENSDARG00000030411/ENSDARG00000024548/ENSDARG00000087765/ENSDARG00000069801/ENSDARG00000068507/ENSDARG00000087324/ENSDARG00000032929/ENSDARG00000053862/ENSDARG00000007576/ENSDARG00000053875/ENSDARG00000016793/ENSDARG00000041925/ENSDARG00000057460/ENSDARG00000076790/ENSDARG00000086658/ENSDARG00000030349/ENSDARG00000088823/ENSDARG00000076572/ENSDARG00000069827/ENSDARG00000074001	20
GO:0005882	CC	GO:0005882	intermediate filament	6/61	91/19398	4.07036316913708e-07	2.15016252573426e-05	1.71464316246751e-05	ENSDARG00000092947/ENSDARG00000017624/ENSDARG00000000212/ENSDARG00000036832/ENSDARG00000056248/ENSDARG00000058371	6
GO:0045111	CC	GO:0045111	intermediate filament cytoskeleton	6/61	92/19398	4.34376267825103e-07	2.15016252573426e-05	1.71464316246751e-05	ENSDARG00000092947/ENSDARG00000017624/ENSDARG00000000212/ENSDARG00000036832/ENSDARG00000056248/ENSDARG00000058371	6
GO:0045095	CC	GO:0045095	keratin filament	2/61	13/19398	0.000741988197024266	0.0227988755502521	0.0181809214914291	ENSDARG00000017624/ENSDARG00000058371	2
GO:0099513	CC	GO:0099513	polymeric cytoskeletal fiber	6/61	360/19398	0.000921166688899075	0.0227988755502521	0.0181809214914291	ENSDARG00000092947/ENSDARG00000017624/ENSDARG00000000212/ENSDARG00000036832/ENSDARG00000056248/ENSDARG00000058371	6
GO:0005212	MF	GO:0005212	structural constituent of eye lens	21/69	75/19574	1.9348817787479e-35	1.4705101518484e-33	1.34423365681433e-33	ENSDARG00000030411/ENSDARG00000024548/ENSDARG00000087765/ENSDARG00000069801/ENSDARG00000068507/ENSDARG00000087324/ENSDARG00000032929/ENSDARG00000053862/ENSDARG00000007576/ENSDARG00000053875/ENSDARG00000016793/ENSDARG00000041925/ENSDARG00000057460/ENSDARG00000076790/ENSDARG00000086658/ENSDARG00000030349/ENSDARG00000088823/ENSDARG00000015445/ENSDARG00000076572/ENSDARG00000069827/ENSDARG00000074001	21
GO:0000977	MF	GO:0000977	RNA polymerase II regulatory region sequence-specific DNA binding	8/69	499/19574	0.00036050175351505	0.0136990666335719	0.0125226924905228	ENSDARG00000008861/ENSDARG00000012667/ENSDARG00000014244/ENSDARG00000023272/ENSDARG00000025495/ENSDARG00000053301/ENSDARG00000056979/ENSDARG00000104361	8
