## Supplementary material for "GLOBAL HOST RESPONSES TO THE MICROBIOTA AT SINGLE CELL RESOLUTION IN GNOTOBIOTIC ZEBRAFISH": Lists of DEGs and GO per Cluster: cluster20_CVZvGF.tsv

gene	gene_NAME	p_val_adj	p_val	avg_logFC	pct.1	pct.2
1	ENSDARG00000030411	crygn2	3.05114933696417e-28	1.38323934035913e-32	-1.20079371095898	0.126	0.572
2	ENSDARG00000024548	cryba4	6.70294578073664e-27	3.03878220180281e-31	-1.20995452726296	0.154	0.601
3	ENSDARG00000087765	crygm2d10	1.37923067991168e-26	6.25274585144475e-31	-1.25510903259159	0.103	0.505
4	ENSDARG00000086917	crygm2d2	2.28781067772446e-24	1.03717956193874e-28	-1.23039620324741	0.161	0.572
5	ENSDARG00000069801	crygm2d12	9.58718330035061e-23	4.34635202663461e-27	-1.11857823416058	0.108	0.5
6	ENSDARG00000068507	crybb1	1.3246373739134e-22	6.00524695762715e-27	-1.06708067271947	0.177	0.587
7	ENSDARG00000087324	crygm2d1	8.77044837684131e-21	3.97608503800948e-25	-1.33269370314079	0.103	0.457
8	ENSDARG00000032929	cryba1l1	6.71666639276235e-19	3.0450024448102e-23	-0.991926297238244	0.161	0.538
9	ENSDARG00000109861	BX545855.1	3.5579806593209e-18	1.61301145131966e-22	-0.988628530393235	0.133	0.49
10	ENSDARG00000053862	crygmx	6.82296623667313e-18	3.09319350651606e-22	-1.11957284265784	0.154	0.5
11	ENSDARG00000007576	crybb1l1	6.85882591522766e-18	3.10945050105525e-22	-0.940004086589394	0.076	0.394
12	ENSDARG00000053875	cryba1b	2.51738041602845e-17	1.14125506212188e-21	-1.05090121797031	0.142	0.49
13	ENSDARG00000016793	crybb1l2	2.85298021903578e-13	1.29339931953748e-17	-0.919518640901505	0.103	0.385
14	ENSDARG00000041925	cryba2b	1.37848572793174e-11	6.24936860971863e-16	-0.841619472183518	0.181	0.495
15	ENSDARG00000057460	crygm2d13	1.04263836219478e-10	4.72680370928816e-15	-0.874870857806681	0.069	0.298
16	ENSDARG00000076790	crygm2d16	1.31304701335796e-10	5.95270202809846e-15	-0.84696085010951	0.06	0.279
17	ENSDARG00000086658	crygm2d21	6.56414560109915e-10	2.97585710449685e-14	-0.810108546535906	0.076	0.303
18	ENSDARG00000030349	cryba2a	1.18085208518181e-09	5.35339597960744e-14	-0.72422260031886	0.039	0.231
19	ENSDARG00000088823	crygm2d3	5.85825864582278e-09	2.65584307091431e-13	-0.693041999266172	0.067	0.284
20	ENSDARG00000002768	pvalb2	1.14233580068754e-05	5.1787823043229e-10	0.31639972147401	1	1
21	ENSDARG00000094310	si:ch211-255g12.6	0.000116597074211119	5.28593137234195e-09	-0.77840495052444	0.089	0.26
22	ENSDARG00000037789	pvalb1	0.000181380150103782	8.22287379199301e-09	0.28488271559043	1	0.99
23	ENSDARG00000116164	crygm2d8	0.000184910871322937	8.38293912970066e-09	-0.648913287621194	0.087	0.26
24	ENSDARG00000015445	lim2.4	0.00020828251203433	9.44249306529742e-09	-0.51253620334143	0.044	0.183
25	ENSDARG00000076572	crygm2d7	0.000217980257296639	9.88214059736325e-09	-0.494622881997064	0.034	0.163
26	ENSDARG00000012944	myhz2	0.00170213833804288	7.71664855400707e-08	-0.340533504930679	0.135	0.327
27	ENSDARG00000069827	crygm2d11	0.00892408733640179	4.04573730002801e-07	-0.474464257883779	0.028	0.13
28	ENSDARG00000074001	crygmxl2	0.0153821477225867	6.97350064493004e-07	-0.45755219373343	0.018	0.106
29	ENSDARG00000033367	rrm2b	0.053927430142425	2.44480143904366e-06	-0.298902478259762	0.018	0.101
30	ENSDARG00000027249	btg1	0.159166879284582	7.21583458539224e-06	0.337827409851085	0.693	0.587
31	ENSDARG00000092947	cyt1	0.168364504883132	7.63280917957804e-06	-0.365220893814541	0.495	0.697
32	ENSDARG00000087164	crygm2d4	0.239130817637945	1.08410017969873e-05	-0.531514017741843	0.03	0.115
33	ENSDARG00000017624	krt4	0.277421735265536	1.25769215371084e-05	-0.280577644988392	0.415	0.62
34	ENSDARG00000099184	map2k6	0.569723082029582	2.58284106460052e-05	-0.379872948863736	0.034	0.12
35	ENSDARG00000044332	zranb2	0.985427828376949	4.46743960638748e-05	-0.346680496328814	0.108	0.236
36	ENSDARG00000000069	dap	1	0.0010612830712121	-0.296770262624383	0.188	0.308
37	ENSDARG00000000212	krt97	1	0.00481938316474248	-0.285486257418136	0.053	0.115
38	ENSDARG00000000853	dstyk	1	0.00438439648738192	0.308574082481104	0.144	0.067
39	ENSDARG00000000966	ncor2	1	0.298231535668228	0.268587970483338	0.112	0.091
40	ENSDARG00000001950	ak1	1	0.00155941675758164	0.363997125480953	0.537	0.447
41	ENSDARG00000001994	stxbp1a	1	0.0705277556163357	0.35508067170493	0.319	0.269
42	ENSDARG00000002230	sypb	1	0.152514951252648	0.362922673359138	0.241	0.197
43	ENSDARG00000002589	mylpfb	1	0.0146324499435993	0.295721483438504	0.447	0.375
44	ENSDARG00000002758	dedd1	1	0.0203815478801234	0.324896136720531	0.326	0.245
45	ENSDARG00000003749	polb	1	0.020092316844272	-0.263175759215695	0.085	0.144
46	ENSDARG00000004386	si:dkey-153k10.9	1	0.0377853775312893	0.379925057937014	0.144	0.091
47	ENSDARG00000005162	tpm3	1	0.0885294025756451	0.272159681573792	0.163	0.115
48	ENSDARG00000005586	zbtb20	1	0.0845700692795597	-0.29968675833331	0.227	0.284
49	ENSDARG00000005924	serpina10a	1	0.179142462516745	0.253387331597586	0.158	0.125
50	ENSDARG00000006370	atp6v1h	1	0.035683096330356	0.351669442199137	0.328	0.274
51	ENSDARG00000007081	pias4a	1	0.0664326526881016	-0.253279612065621	0.103	0.154
52	ENSDARG00000007654	nsfa	1	0.345605900302473	0.270997114461067	0.239	0.216
53	ENSDARG00000007663	amph	1	0.021381323950811	0.325152066598624	0.138	0.077
54	ENSDARG00000007693	nfkbiab	1	0.00151644877575902	0.428717094784998	0.339	0.231
55	ENSDARG00000007720	sub1b	1	0.0267271764091263	0.266408245241923	0.128	0.072
56	ENSDARG00000008861	tfap2e	1	0.005657312309177	-0.501412985827366	0.17	0.255
57	ENSDARG00000009311	pvalb6	1	0.119717694273815	-0.281475261302978	0.067	0.101
58	ENSDARG00000009823	pou3f1	1	0.00648066830110181	-0.396399569015635	0.144	0.231
59	ENSDARG00000011141	dpysl5a	1	0.000135926742824975	-0.300198628151853	0.144	0.274
60	ENSDARG00000011609	FOXK2	1	0.0529863978216716	0.297971427405358	0.239	0.183
61	ENSDARG00000012667	tfap2b	1	0.0418162118592933	-0.304833512385831	0.183	0.25
62	ENSDARG00000013729	srsf6a	1	0.0016344174753478	-0.273360801189653	0.067	0.144
63	ENSDARG00000014018	lhx1a	1	0.0823251093669109	0.414364948669728	0.163	0.115
64	ENSDARG00000014215	cdh13	1	0.0601090519947646	0.321942803655867	0.108	0.062
65	ENSDARG00000014244	rbmx	1	0.00092080712033067	-0.267047499409472	0.183	0.303
66	ENSDARG00000014273	camk2d2	1	0.00098244896878932	0.385178178645909	0.211	0.106
67	ENSDARG00000014287	eno2	1	0.0638253044801318	0.318177299852383	0.335	0.293
68	ENSDARG00000015015	tspan18b	1	0.0571438198203724	-0.312438931441136	0.103	0.154
69	ENSDARG00000015164	mknk2b	1	0.146976066400094	0.291253754388333	0.209	0.168
70	ENSDARG00000015537	gad2	1	0.168426214953092	0.345545714256868	0.213	0.173
71	ENSDARG00000015554	zic2a	1	0.353581876665592	0.416742036163781	0.151	0.13
72	ENSDARG00000015866	apoa2	1	0.000602798075657462	-0.264208962426657	0.541	0.688
73	ENSDARG00000015887	b2ml	1	0.00220717148001379	0.306131419359373	0.218	0.115
74	ENSDARG00000016301	zgc:65894	1	0.0342311947870514	0.310220193520987	0.374	0.308
75	ENSDARG00000016526	gata3	1	0.404758363472439	0.300273485087767	0.138	0.12
76	ENSDARG00000017441	mylz3	1	0.000310842102916418	0.280005562348175	0.839	0.788
77	ENSDARG00000018524	midn	1	0.0558035623989566	-0.315568573393271	0.124	0.178
78	ENSDARG00000018559	kdm7ab	1	0.00758581050792202	-0.427504015354493	0.064	0.125
79	ENSDARG00000019345	mark3a	1	0.0137983505789053	0.299927942680777	0.106	0.048
80	ENSDARG00000019566	neurod1	1	0.355462417977258	0.361044568340343	0.14	0.178
81	ENSDARG00000019613	ip6k2b	1	0.0212186013294836	0.385724543416136	0.28	0.212
82	ENSDARG00000019702	aldocb	1	0.0127433791160041	0.301461063302115	0.401	0.312
83	ENSDARG00000019930	tal1	1	0.725089108896109	-0.293965361523719	0.117	0.125
84	ENSDARG00000020475	znrf1	1	0.0057666325569224	-0.26781672563445	0.064	0.13
85	ENSDARG00000020609	snap25a	1	0.00917471338838655	0.286487624936135	0.546	0.452
86	ENSDARG00000021252	cct6a	1	0.000128929074280745	-0.322008980306396	0.33	0.49
87	ENSDARG00000021372	tob1b	1	0.0341443728333587	0.435419900513806	0.339	0.279
88	ENSDARG00000021483	cdc14b	1	0.0231374950247256	0.296732466637089	0.14	0.077
89	ENSDARG00000021811	calm3a	1	0.00265128036451545	0.310998924550274	0.718	0.625
90	ENSDARG00000022280	brd2a	1	0.105230298671928	0.311550213568544	0.147	0.106
91	ENSDARG00000022303	higd1a	1	0.0671319045267556	0.256314177806388	0.147	0.096
92	ENSDARG00000023272	tfap2d	1	0.00325115562032557	-0.51730901158642	0.076	0.149
93	ENSDARG00000024299	c1qtnf4	1	0.0152371345799114	0.437132929205628	0.154	0.087
94	ENSDARG00000025350	prdx2	1	0.000188394175918419	-0.277159964977776	0.413	0.577
95	ENSDARG00000025495	nhlh2	1	0.0490613352770811	-0.358888581024733	0.062	0.106
96	ENSDARG00000026068	trappc5	1	0.274967817530127	0.271915014557157	0.186	0.159
97	ENSDARG00000026531	alcama	1	0.307949769008899	0.261493258715906	0.138	0.111
98	ENSDARG00000026766	bcl2l10	1	0.00180891801746826	-0.285495192953568	0.167	0.274
99	ENSDARG00000027088	ptgdsb.1	1	0.258909029234891	0.261631049104871	0.268	0.24
100	ENSDARG00000027419	gad1b	1	0.148115086808952	0.454076043992795	0.183	0.144
101	ENSDARG00000028517	hbp1	1	0.0784175288805816	0.300088585043187	0.103	0.062
102	ENSDARG00000029072	klf6a	1	0.658253707725488	0.314031132856324	0.103	0.096
103	ENSDARG00000030106	stmn4	1	0.199295641826348	0.264812132797335	0.317	0.284
104	ENSDARG00000030440	rsrp1	1	4.86320162371437e-05	0.469606692881397	0.351	0.202
105	ENSDARG00000031756	mef2aa	1	0.00979998477793271	0.343002195225909	0.103	0.043
106	ENSDARG00000032619	tob1a	1	0.00204742807449813	0.524083480851249	0.296	0.197
107	ENSDARG00000033364	mgst3b	1	0.176753375038305	0.285096484892179	0.213	0.178
108	ENSDARG00000034117	rarga	1	0.019380520137732	0.267458927236897	0.135	0.072
109	ENSDARG00000034504	lmo1	1	0.480043860751659	0.388316687584836	0.206	0.197
110	ENSDARG00000034753	tspan3a	1	0.198790702598684	0.25064444524278	0.369	0.341
111	ENSDARG00000035327	ckma	1	0.00894892387228765	0.29376122471811	0.67	0.582
112	ENSDARG00000035608	pgam5	1	0.0723999076758352	0.283652839797587	0.115	0.072
113	ENSDARG00000035870	laptm4b	1	0.106284059058922	0.366387211741737	0.103	0.067
114	ENSDARG00000036161	hnrnpa0l	1	0.000310612920906824	-0.254034458991228	0.624	0.755
115	ENSDARG00000036329	ndufa1	1	0.0731464159489412	0.288772579548833	0.193	0.144
116	ENSDARG00000036577	atp6v0cb	1	0.00207387435984591	0.345339863249171	0.642	0.548
117	ENSDARG00000036684	ndufa7	1	0.00206143969528791	-0.274404731608316	0.094	0.183
118	ENSDARG00000036832	cyt1l	1	0.000445350522036187	-0.307267959313673	0.099	0.202
119	ENSDARG00000036995	lsm6	1	0.00536207890942789	-0.27578128672662	0.264	0.37
120	ENSDARG00000037020	kif1b	1	0.108886719910457	0.417001250642724	0.115	0.077
121	ENSDARG00000037790	pvalb8	1	0.135311631230574	0.274395935581976	0.271	0.221
122	ENSDARG00000038524	pik3r1	1	0.00665827856627284	0.334043041528995	0.122	0.053
123	ENSDARG00000039007	eno3	1	0.0586000551499192	0.252594440278885	0.177	0.12
124	ENSDARG00000039647	slc6a1b	1	0.0372801496478049	0.637046527882722	0.206	0.149
125	ENSDARG00000040291	cadm4	1	0.134433722384777	0.306659312116476	0.25	0.207
126	ENSDARG00000041397	eif2b2	1	0.000153954139333398	-0.33010236449809	0.03	0.101
127	ENSDARG00000041417	atp6ap1a	1	0.142087125188041	0.264179641049627	0.101	0.067
128	ENSDARG00000042322	si:dkey-177p2.6	1	0.0425622504308974	0.359069635287625	0.151	0.096
129	ENSDARG00000042410	rab40b	1	0.0167988455504268	0.263516640416041	0.119	0.058
130	ENSDARG00000043457	gapdh	1	0.191734430576349	0.297187955576671	0.369	0.346
131	ENSDARG00000043485	si:ch211-22i13.2	1	0.222332575842615	0.282728521964086	0.156	0.125
132	ENSDARG00000043502	ccdc124	1	0.25886239900184	0.28793758660829	0.131	0.106
133	ENSDARG00000043531	jun	1	0.0251168099001419	0.467646761490744	0.17	0.106
134	ENSDARG00000044092	atp5if1b	1	0.0150705339086343	0.279880875831038	0.463	0.389
135	ENSDARG00000044182	stau1	1	0.357555320887466	0.252103867442457	0.156	0.139
136	ENSDARG00000044541	ppp1r14ba	1	0.00394638115765175	-0.280314088928387	0.071	0.139
137	ENSDARG00000044902	atp2b2	1	0.146697560130677	0.383839390991322	0.165	0.125
138	ENSDARG00000045513	taf3	1	0.184339179153476	0.253533644963928	0.195	0.163
139	ENSDARG00000045695	myca	1	0.0890033415202812	0.283401451693758	0.165	0.12
140	ENSDARG00000045768	cry1aa	1	0.118474549687499	0.319897327720318	0.108	0.072
141	ENSDARG00000045888	acat1	1	0.106055726991964	0.315701143240599	0.147	0.106
142	ENSDARG00000045893	kctd15a	1	0.00690785475086952	-0.329811461575801	0.069	0.135
143	ENSDARG00000045944	slc6a1a	1	0.081406040385805	0.445144573701779	0.232	0.183
144	ENSDARG00000045945	syn2a	1	0.0318903914673494	0.307779138628631	0.259	0.188
145	ENSDARG00000052304	uqcrc1	1	0.145117490393986	0.255608614612862	0.271	0.236
146	ENSDARG00000052746	grinab	1	0.113253346035491	0.252891294428934	0.135	0.096
147	ENSDARG00000053301	insm1b	1	0.00229969318392589	-0.471652294935154	0.085	0.163
148	ENSDARG00000054355	dcaf7	1	0.00354125572115798	-0.287718713613263	0.057	0.125
149	ENSDARG00000055543	appb	1	0.0531222936116102	0.303566599622313	0.202	0.144
150	ENSDARG00000055723	hsp70l	1	0.764764538161563	-0.314237854825452	0.365	0.37
151	ENSDARG00000055868	rsl1d1	1	0.0414880028513907	0.34335159110717	0.188	0.13
152	ENSDARG00000056248	si:dkey-183i3.5	1	0.0353514003181966	-0.325642367775277	0.177	0.25
153	ENSDARG00000056483	ssbp4	1	0.1635036149437	-0.253114036138838	0.179	0.221
154	ENSDARG00000056979	lhx9	1	0.0193381182824806	-0.317762482558948	0.197	0.279
155	ENSDARG00000057007	ctbp1	1	0.063723293706243	0.284970171917294	0.179	0.13
156	ENSDARG00000057013	cadm3	1	0.281193895700115	0.255577145413752	0.216	0.192
157	ENSDARG00000058371	krt5	1	0.00334999985022855	-0.282506832253459	0.505	0.615
158	ENSDARG00000059057	atpv0e2	1	0.120400763254779	0.279505633236804	0.548	0.538
159	ENSDARG00000059109	si:dkeyp-113d7.1	1	0.00416245892639793	-0.300388572397163	0.099	0.178
160	ENSDARG00000060350	apoda.2	1	0.0256285044494947	0.369066495423573	0.133	0.077
161	ENSDARG00000060610	pcdh7b	1	0.281010863200181	0.264946777855366	0.117	0.091
162	ENSDARG00000061664	zgc:162707	1	0.123958563274412	-0.251627627485975	0.083	0.12
163	ENSDARG00000062592	myl10	1	0.0127782565392293	0.404839237509081	0.112	0.053
164	ENSDARG00000062765	nsd3	1	0.0342140369352031	0.290641356381367	0.149	0.091
165	ENSDARG00000062948	wasf3b	1	0.0111285706944599	-0.294178245616124	0.055	0.111
166	ENSDARG00000068457	tnnt3b	1	0.00647620036589521	0.307988853547901	0.672	0.615
167	ENSDARG00000068701	gpr85	1	0.00355202480456839	0.348183171793758	0.337	0.236
168	ENSDARG00000069600	zgc:109889	1	0.0596874925275547	0.283983853860582	0.126	0.077
169	ENSDARG00000069737	pou4f2	1	0.00745991264422955	-0.259873440385385	0.089	0.163
170	ENSDARG00000070162	stox2a	1	0.0016178017892383	-0.271847373856839	0.106	0.197
171	ENSDARG00000070828	actl6a	1	0.000878460548694101	-0.281793575482078	0.147	0.264
172	ENSDARG00000070922	cnbpb	1	0.00990753327820385	0.302269980605891	0.626	0.582
173	ENSDARG00000071011	cdk5r2a	1	0.0716882124452621	0.269482397337865	0.243	0.188
174	ENSDARG00000073704	si:dkeyp-72g9.4	1	0.0252353319833246	0.343103315211479	0.278	0.202
175	ENSDARG00000076120	foxp4	1	0.560866816651897	0.340925877131975	0.229	0.212
176	ENSDARG00000077045	scg5	1	0.0828497521261511	0.294921021953336	0.174	0.125
177	ENSDARG00000079305	hbae3	1	0.0512550373707161	-0.654878663607849	0.062	0.106
178	ENSDARG00000079964	dlx2a	1	0.0733826958734363	-0.652716777395293	0.076	0.115
179	ENSDARG00000086327	srrm4	1	0.274255149712515	0.297047133412291	0.131	0.106
180	ENSDARG00000086416	med11	1	0.000224066866035675	-0.316145628863698	0.083	0.183
181	ENSDARG00000086842	dap1b	1	0.0185440883582921	0.358826964188224	0.619	0.601
182	ENSDARG00000086856	stk35	1	0.0568260545117721	0.275870477742588	0.255	0.192
183	ENSDARG00000087390	hbbe1.3	1	0.444507025257666	-0.391351140509563	0.096	0.115
184	ENSDARG00000088246	thoc1	1	0.00127930862479602	-0.274428003655225	0.062	0.139
185	ENSDARG00000089042	foxb1a	1	0.00185499371098594	-0.650460289554134	0.046	0.111
186	ENSDARG00000090035	rtn4r	1	0.00859853787962758	0.396615662128467	0.128	0.062
187	ENSDARG00000090389	ndufv3	1	0.131074972869289	0.285794091411862	0.108	0.072
188	ENSDARG00000092033	si:dkey-239h2.3	1	0.179494356650227	0.385668699924434	0.179	0.144
189	ENSDARG00000092039	si:dkey-70p6.1	1	0.0219881744675437	0.383047616202841	0.106	0.053
190	ENSDARG00000092170	apoc1	1	0.000213912508849312	-0.360648852847055	0.05	0.135
191	ENSDARG00000092359	si:dkeyp-113d7.10	1	0.118472281037434	0.313275702106473	0.181	0.139
192	ENSDARG00000094673	rhoab	1	0.0372094230392244	-0.286194118365632	0.167	0.236
193	ENSDARG00000094836	si:ch211-195b15.8	1	0.00889211994381924	0.617967130565265	0.232	0.154
194	ENSDARG00000096711	si:ch211-194k22.8	1	0.000392775221243236	-0.256468810288764	0.103	0.212
195	ENSDARG00000097478	qkia	1	0.00346522394986979	0.643432959546179	0.241	0.144
196	ENSDARG00000097648	si:dkey-35i13.1	1	0.222889786321097	-0.326579161272037	0.089	0.12
197	ENSDARG00000097897	sgip1a	1	0.0184187007955948	0.284899768816021	0.103	0.048
198	ENSDARG00000098852	smdt1b	1	0.00909494805971612	-0.255661613186681	0.092	0.163
199	ENSDARG00000099203	atp1b2a	1	0.046789256025156	0.377186388543671	0.353	0.298
200	ENSDARG00000099420	nme2b.2	1	0.0213746669334356	0.270787053740275	0.365	0.288
201	ENSDARG00000099667	snrpg	1	0.000444061885058871	-0.356689177809284	0.172	0.293
202	ENSDARG00000100452	nop53	1	0.0162417137082179	0.319973063341569	0.511	0.466
203	ENSDARG00000100825	calm3a	1	0.0675424188385637	0.289117559890707	0.3	0.245
204	ENSDARG00000101324	apoa1b	1	0.000197186860731778	-0.36995217940293	0.541	0.697
205	ENSDARG00000101776	syt12	1	0.0130712986135336	0.37955574292311	0.119	0.058
206	ENSDARG00000102153	nrp1a	1	0.127292981895834	-0.279614094874103	0.096	0.135
207	ENSDARG00000103543	gngt2b	1	0.0413958772115414	-0.315265869093671	0.094	0.149
208	ENSDARG00000104361	barhl2	1	0.00322011932642531	-0.591708238768889	0.149	0.236
209	ENSDARG00000104945	sncb	1	0.0355344351990735	0.252102312251311	0.633	0.606
210	ENSDARG00000105154	creg1	1	0.0748894650500965	0.255786378025943	0.11	0.067
