## Supplementary material for "GLOBAL HOST RESPONSES TO THE MICROBIOTA AT SINGLE CELL RESOLUTION IN GNOTOBIOTIC ZEBRAFISH": Lists of DEGs and GO per Cluster: clu21_GOresults_CVZup.tsv

ONTOLOGY	ID	Description	GeneRatio	BgRatio	pvalue	p.adjust	qvalue	geneID	Count
GO:0016054	BP	GO:0016054	organic acid catabolic process	7/72	167/19170	3.07282743532697e-06	3.07282743532697e-06	0.00085068801630631	ENSDARG00000020239/ENSDARG00000002745/ENSDARG00000027984/ENSDARG00000035904/ENSDARG00000045926/ENSDARG00000091655/ENSDARG00000099389	7
GO:0046395	BP	GO:0046395	carboxylic acid catabolic process	7/72	167/19170	3.07282743532697e-06	3.07282743532697e-06	0.00085068801630631	ENSDARG00000020239/ENSDARG00000002745/ENSDARG00000027984/ENSDARG00000035904/ENSDARG00000045926/ENSDARG00000091655/ENSDARG00000099389	7
GO:0044282	BP	GO:0044282	small molecule catabolic process	7/72	248/19170	4.01278678707166e-05	4.01278678707166e-05	0.00740605561403402	ENSDARG00000020239/ENSDARG00000002745/ENSDARG00000027984/ENSDARG00000035904/ENSDARG00000045926/ENSDARG00000091655/ENSDARG00000099389	7
GO:0046034	BP	GO:0046034	ATP metabolic process	5/72	150/19170	0.00025177962493199	0.00025177962493199	0.0212350178222569	ENSDARG00000019702/ENSDARG00000011553/ENSDARG00000022438/ENSDARG00000037259/ENSDARG00000053217	5
GO:0050767	BP	GO:0050767	regulation of neurogenesis	7/72	334/19170	0.000255440962596999	0.000255440962596999	0.0212350178222569	ENSDARG00000007184/ENSDARG00000038205/ENSDARG00000040764/ENSDARG00000054562/ENSDARG00000054823/ENSDARG00000055543/ENSDARG00000070538	7
GO:0017144	BP	GO:0017144	drug metabolic process	8/72	467/19170	0.000356924263806605	0.000356924263806605	0.0212350178222569	ENSDARG00000019702/ENSDARG00000011553/ENSDARG00000022438/ENSDARG00000027984/ENSDARG00000037259/ENSDARG00000053217/ENSDARG00000079305/ENSDARG00000091655	8
GO:1901606	BP	GO:1901606	alpha-amino acid catabolic process	4/72	92/19170	0.00039826689198513	0.00039826689198513	0.0212350178222569	ENSDARG00000002745/ENSDARG00000027984/ENSDARG00000091655/ENSDARG00000099389	4
GO:0009205	BP	GO:0009205	purine ribonucleoside triphosphate metabolic process	5/72	169/19170	0.000435917374119568	0.000435917374119568	0.0212350178222569	ENSDARG00000019702/ENSDARG00000011553/ENSDARG00000022438/ENSDARG00000037259/ENSDARG00000053217	5
GO:0051960	BP	GO:0051960	regulation of nervous system development	7/72	365/19170	0.000436053348845461	0.000436053348845461	0.0212350178222569	ENSDARG00000007184/ENSDARG00000038205/ENSDARG00000040764/ENSDARG00000054562/ENSDARG00000054823/ENSDARG00000055543/ENSDARG00000070538	7
GO:0060284	BP	GO:0060284	regulation of cell development	7/72	366/19170	0.000443239718757228	0.000443239718757228	0.0212350178222569	ENSDARG00000007184/ENSDARG00000038205/ENSDARG00000040764/ENSDARG00000054562/ENSDARG00000054823/ENSDARG00000055543/ENSDARG00000070538	7
GO:0009144	BP	GO:0009144	purine nucleoside triphosphate metabolic process	5/72	171/19170	0.000459982703531456	0.000459982703531456	0.0212350178222569	ENSDARG00000019702/ENSDARG00000011553/ENSDARG00000022438/ENSDARG00000037259/ENSDARG00000053217	5
GO:0009063	BP	GO:0009063	cellular amino acid catabolic process	4/72	101/19170	0.000567370319225691	0.000567370319225691	0.0212350178222569	ENSDARG00000002745/ENSDARG00000027984/ENSDARG00000091655/ENSDARG00000099389	4
GO:0009199	BP	GO:0009199	ribonucleoside triphosphate metabolic process	5/72	181/19170	0.000595671515017649	0.000595671515017649	0.0212350178222569	ENSDARG00000019702/ENSDARG00000011553/ENSDARG00000022438/ENSDARG00000037259/ENSDARG00000053217	5
GO:0006520	BP	GO:0006520	cellular amino acid metabolic process	6/72	277/19170	0.000606194063774113	0.000606194063774113	0.0212350178222569	ENSDARG00000099776/ENSDARG00000002745/ENSDARG00000027984/ENSDARG00000091655/ENSDARG00000099389/ENSDARG00000101074	6
GO:0008300	BP	GO:0008300	isoprenoid catabolic process	2/72	10/19170	0.000613932561895639	0.000613932561895639	0.0212350178222569	ENSDARG00000035904/ENSDARG00000045926	2
GO:0032330	BP	GO:0032330	regulation of chondrocyte differentiation	2/72	10/19170	0.000613932561895639	0.000613932561895639	0.0212350178222569	ENSDARG00000010381/ENSDARG00000034043	2
GO:0009126	BP	GO:0009126	purine nucleoside monophosphate metabolic process	5/72	187/19170	0.00069033993300493	0.00069033993300493	0.0212350178222569	ENSDARG00000019702/ENSDARG00000011553/ENSDARG00000022438/ENSDARG00000037259/ENSDARG00000053217	5
GO:0009167	BP	GO:0009167	purine ribonucleoside monophosphate metabolic process	5/72	187/19170	0.00069033993300493	0.00069033993300493	0.0212350178222569	ENSDARG00000019702/ENSDARG00000011553/ENSDARG00000022438/ENSDARG00000037259/ENSDARG00000053217	5
GO:1901605	BP	GO:1901605	alpha-amino acid metabolic process	5/72	191/19170	0.000759433174946735	0.000759433174946735	0.0221308504167303	ENSDARG00000099776/ENSDARG00000002745/ENSDARG00000027984/ENSDARG00000091655/ENSDARG00000099389	5
GO:0009141	BP	GO:0009141	nucleoside triphosphate metabolic process	5/72	195/19170	0.000833574002029293	0.000833574002029293	0.0230768381614425	ENSDARG00000019702/ENSDARG00000011553/ENSDARG00000022438/ENSDARG00000037259/ENSDARG00000053217	5
GO:0009161	BP	GO:0009161	ribonucleoside monophosphate metabolic process	5/72	203/19170	0.000997917799590104	0.000997917799590104	0.0263110156683907	ENSDARG00000019702/ENSDARG00000011553/ENSDARG00000022438/ENSDARG00000037259/ENSDARG00000053217	5
GO:0009123	BP	GO:0009123	nucleoside monophosphate metabolic process	5/72	207/19170	0.0010885881829257	0.0010885881829257	0.0273970040296132	ENSDARG00000019702/ENSDARG00000011553/ENSDARG00000022438/ENSDARG00000037259/ENSDARG00000053217	5
GO:0006775	BP	GO:0006775	fat-soluble vitamin metabolic process	2/72	14/19170	0.00122949221123725	0.00122949221123725	0.0295978445359632	ENSDARG00000035904/ENSDARG00000045926	2
GO:0009071	BP	GO:0009071	serine family amino acid catabolic process	2/72	15/19170	0.00141520207782844	0.00141520207782844	0.0313430018079057	ENSDARG00000091655/ENSDARG00000099389	2
GO:0051101	BP	GO:0051101	regulation of DNA binding	2/72	15/19170	0.00141520207782844	0.00141520207782844	0.0313430018079057	ENSDARG00000040764/ENSDARG00000054823	2
GO:0072329	BP	GO:0072329	monocarboxylic acid catabolic process	3/72	62/19170	0.00163915954286077	0.00163915954286077	0.0349067983621361	ENSDARG00000020239/ENSDARG00000035904/ENSDARG00000045926	3
GO:0007219	BP	GO:0007219	Notch signaling pathway	4/72	143/19170	0.00206206597284474	0.00206206597284474	0.0422864211195452	ENSDARG00000038205/ENSDARG00000054562/ENSDARG00000055543/ENSDARG00000070538	4
GO:0006119	BP	GO:0006119	oxidative phosphorylation	3/72	70/19170	0.00232217739428817	0.00232217739428817	0.045919748473518	ENSDARG00000022438/ENSDARG00000037259/ENSDARG00000053217	3
GO:0070469	CC	GO:0070469	respiratory chain	5/77	92/19398	3.24546755994432e-05	3.24546755994432e-05	0.00256221123153499	ENSDARG00000022438/ENSDARG00000037259/ENSDARG00000053217/ENSDARG00000095273/ENSDARG00000115557	5
GO:0044455	CC	GO:0044455	mitochondrial membrane part	6/77	197/19398	0.000132431704316031	0.000132431704316031	0.00522756727563282	ENSDARG00000011553/ENSDARG00000022438/ENSDARG00000032919/ENSDARG00000037259/ENSDARG00000053217/ENSDARG00000115557	6
GO:0031966	CC	GO:0031966	mitochondrial membrane	8/77	407/19398	0.000208464856681285	0.000208464856681285	0.00547675122645455	ENSDARG00000011553/ENSDARG00000022438/ENSDARG00000032919/ENSDARG00000037259/ENSDARG00000053217/ENSDARG00000092124/ENSDARG00000094704/ENSDARG00000115557	8
GO:0005746	CC	GO:0005746	mitochondrial respiratory chain	4/77	82/19398	0.000317457932951207	0.000317457932951207	0.00547675122645455	ENSDARG00000022438/ENSDARG00000037259/ENSDARG00000053217/ENSDARG00000115557	4
GO:0005740	CC	GO:0005740	mitochondrial envelope	8/77	439/19398	0.000346860911008788	0.000346860911008788	0.00547675122645455	ENSDARG00000011553/ENSDARG00000022438/ENSDARG00000032919/ENSDARG00000037259/ENSDARG00000053217/ENSDARG00000092124/ENSDARG00000094704/ENSDARG00000115557	8
GO:0005743	CC	GO:0005743	mitochondrial inner membrane	6/77	291/19398	0.00105173795636828	0.00105173795636828	0.0138386573206353	ENSDARG00000011553/ENSDARG00000022438/ENSDARG00000032919/ENSDARG00000037259/ENSDARG00000053217/ENSDARG00000115557	6
GO:0098800	CC	GO:0098800	inner mitochondrial membrane protein complex	4/77	130/19398	0.00178613650730079	0.00178613650730079	0.0182700866376045	ENSDARG00000011553/ENSDARG00000022438/ENSDARG00000032919/ENSDARG00000037259	4
GO:0019866	CC	GO:0019866	organelle inner membrane	6/77	326/19398	0.00187466739992964	0.00187466739992964	0.0182700866376045	ENSDARG00000011553/ENSDARG00000022438/ENSDARG00000032919/ENSDARG00000037259/ENSDARG00000053217/ENSDARG00000115557	6
GO:0045277	CC	GO:0045277	respiratory chain complex IV	2/77	18/19398	0.00228353045439648	0.00228353045439648	0.0182700866376045	ENSDARG00000022438/ENSDARG00000095273	2
GO:0098798	CC	GO:0098798	mitochondrial protein complex	5/77	235/19398	0.00243319641480497	0.00243319641480497	0.0182700866376045	ENSDARG00000011553/ENSDARG00000022438/ENSDARG00000032919/ENSDARG00000037259/ENSDARG00000062568	5
GO:0005833	CC	GO:0005833	hemoglobin complex	2/77	19/19398	0.00254563207150623	0.00254563207150623	0.0182700866376045	ENSDARG00000079305/ENSDARG00000087390	2
GO:0098803	CC	GO:0098803	respiratory chain complex	3/77	80/19398	0.00396784262549993	0.00396784262549993	0.0261042277993417	ENSDARG00000022438/ENSDARG00000037259/ENSDARG00000095273	3
GO:0000152	CC	GO:0000152	nuclear ubiquitin ligase complex	2/77	28/19398	0.00549874039916861	0.00549874039916861	0.0327485806215558	ENSDARG00000010381/ENSDARG00000102531	2
GO:0070069	CC	GO:0070069	cytochrome complex	2/77	29/19398	0.00589094327072558	0.00589094327072558	0.0327485806215558	ENSDARG00000022438/ENSDARG00000095273	2
GO:1990204	CC	GO:1990204	oxidoreductase complex	3/77	94/19398	0.0062222303180956	0.0062222303180956	0.0327485806215558	ENSDARG00000037259/ENSDARG00000043180/ENSDARG00000091655	3
GO:0004129	MF	GO:0004129	cytochrome-c oxidase activity	4/75	31/19574	5.78286784648136e-06	5.78286784648136e-06	0.000168920613410377	ENSDARG00000022438/ENSDARG00000053217/ENSDARG00000095273/ENSDARG00000115557	4
GO:0015002	MF	GO:0015002	heme-copper terminal oxidase activity	4/75	31/19574	5.78286784648136e-06	5.78286784648136e-06	0.000168920613410377	ENSDARG00000022438/ENSDARG00000053217/ENSDARG00000095273/ENSDARG00000115557	4
GO:0016675	MF	GO:0016675	oxidoreductase activity, acting on a heme group of donors	4/75	31/19574	5.78286784648136e-06	5.78286784648136e-06	0.000168920613410377	ENSDARG00000022438/ENSDARG00000053217/ENSDARG00000095273/ENSDARG00000115557	4
GO:0016676	MF	GO:0016676	oxidoreductase activity, acting on a heme group of donors, oxygen as acceptor	4/75	31/19574	5.78286784648136e-06	5.78286784648136e-06	0.000168920613410377	ENSDARG00000022438/ENSDARG00000053217/ENSDARG00000095273/ENSDARG00000115557	4
GO:0015078	MF	GO:0015078	proton transmembrane transporter activity	5/75	134/19574	0.000163991115482975	0.000163991115482975	0.00383221343549689	ENSDARG00000011553/ENSDARG00000022438/ENSDARG00000053217/ENSDARG00000095273/ENSDARG00000115557	5
GO:0009055	MF	GO:0009055	electron transfer activity	4/75	83/19574	0.000290543658878568	0.000290543658878568	0.00565795546237211	ENSDARG00000022438/ENSDARG00000053217/ENSDARG00000095273/ENSDARG00000115557	4
GO:0031369	MF	GO:0031369	translation initiation factor binding	2/75	16/19574	0.00167890811560204	0.00167890811560204	0.0232520645669026	ENSDARG00000043608/ENSDARG00000054916	2
GO:0005501	MF	GO:0005501	retinoid binding	2/75	17/19574	0.00189804941960236	0.00189804941960236	0.0232520645669026	ENSDARG00000035904/ENSDARG00000045926	2
GO:0019840	MF	GO:0019840	isoprenoid binding	2/75	17/19574	0.00189804941960236	0.00189804941960236	0.0232520645669026	ENSDARG00000035904/ENSDARG00000045926	2
GO:0001227	MF	GO:0001227	DNA-binding transcription repressor activity, RNA polymerase II-specific	3/75	65/19574	0.00199004156203221	0.00199004156203221	0.0232520645669026	ENSDARG00000038205/ENSDARG00000054562/ENSDARG00000070538	3
GO:0005344	MF	GO:0005344	oxygen carrier activity	2/75	27/19574	0.00477882867495644	0.00477882867495644	0.0465307002561548	ENSDARG00000079305/ENSDARG00000087390	2
GO:0019825	MF	GO:0019825	oxygen binding	2/75	27/19574	0.00477882867495644	0.00477882867495644	0.0465307002561548	ENSDARG00000079305/ENSDARG00000087390	2
