## Supplementary material for "GLOBAL HOST RESPONSES TO THE MICROBIOTA AT SINGLE CELL RESOLUTION IN GNOTOBIOTIC ZEBRAFISH": Lists of DEGs and GO per Cluster: clu21_GOresults_CVZup_fdr.tsv

ONTOLOGY	ID	Description	GeneRatio	BgRatio	pvalue	p.adjust	qvalue	geneID	Count
GO:0016054	BP	GO:0016054	organic acid catabolic process	Jul-72	167/19170	3.07E-06	0.000998669	0.000850688	ENSDARG00000020239/ENSDARG00000002745/ENSDARG00000027984/ENSDARG00000035904/ENSDARG00000045926/ENSDARG00000091655/ENSDARG00000099389	7
GO:0046395	BP	GO:0046395	carboxylic acid catabolic process	Jul-72	167/19170	3.07E-06	0.000998669	0.000850688	ENSDARG00000020239/ENSDARG00000002745/ENSDARG00000027984/ENSDARG00000035904/ENSDARG00000045926/ENSDARG00000091655/ENSDARG00000099389	7
GO:0044282	BP	GO:0044282	small molecule catabolic process	Jul-72	248/19170	4.01E-05	0.008694371	0.007406056	ENSDARG00000020239/ENSDARG00000002745/ENSDARG00000027984/ENSDARG00000035904/ENSDARG00000045926/ENSDARG00000091655/ENSDARG00000099389	7
GO:0046034	BP	GO:0046034	ATP metabolic process	May-72	150/19170	0.00025178	0.024928942	0.021235018	ENSDARG00000019702/ENSDARG00000011553/ENSDARG00000022438/ENSDARG00000037259/ENSDARG00000053217	5
GO:0050767	BP	GO:0050767	regulation of neurogenesis	Jul-72	334/19170	0.000255441	0.024928942	0.021235018	ENSDARG00000007184/ENSDARG00000038205/ENSDARG00000040764/ENSDARG00000054562/ENSDARG00000054823/ENSDARG00000055543/ENSDARG00000070538	7
GO:0017144	BP	GO:0017144	drug metabolic process	Aug-72	467/19170	0.000356924	0.024928942	0.021235018	ENSDARG00000019702/ENSDARG00000011553/ENSDARG00000022438/ENSDARG00000027984/ENSDARG00000037259/ENSDARG00000053217/ENSDARG00000079305/ENSDARG00000091655	8
GO:1901606	BP	GO:1901606	alpha-amino acid catabolic process	Apr-72	92/19170	0.000398267	0.024928942	0.021235018	ENSDARG00000002745/ENSDARG00000027984/ENSDARG00000091655/ENSDARG00000099389	4
GO:0009205	BP	GO:0009205	purine ribonucleoside triphosphate metabolic process	May-72	169/19170	0.000435917	0.024928942	0.021235018	ENSDARG00000019702/ENSDARG00000011553/ENSDARG00000022438/ENSDARG00000037259/ENSDARG00000053217	5
GO:0051960	BP	GO:0051960	regulation of nervous system development	Jul-72	365/19170	0.000436053	0.024928942	0.021235018	ENSDARG00000007184/ENSDARG00000038205/ENSDARG00000040764/ENSDARG00000054562/ENSDARG00000054823/ENSDARG00000055543/ENSDARG00000070538	7
GO:0060284	BP	GO:0060284	regulation of cell development	Jul-72	366/19170	0.00044324	0.024928942	0.021235018	ENSDARG00000007184/ENSDARG00000038205/ENSDARG00000040764/ENSDARG00000054562/ENSDARG00000054823/ENSDARG00000055543/ENSDARG00000070538	7
GO:0009144	BP	GO:0009144	purine nucleoside triphosphate metabolic process	May-72	171/19170	0.000459983	0.024928942	0.021235018	ENSDARG00000019702/ENSDARG00000011553/ENSDARG00000022438/ENSDARG00000037259/ENSDARG00000053217	5
GO:0009063	BP	GO:0009063	cellular amino acid catabolic process	Apr-72	101/19170	0.00056737	0.024928942	0.021235018	ENSDARG00000002745/ENSDARG00000027984/ENSDARG00000091655/ENSDARG00000099389	4
GO:0009199	BP	GO:0009199	ribonucleoside triphosphate metabolic process	May-72	181/19170	0.000595672	0.024928942	0.021235018	ENSDARG00000019702/ENSDARG00000011553/ENSDARG00000022438/ENSDARG00000037259/ENSDARG00000053217	5
GO:0006520	BP	GO:0006520	cellular amino acid metabolic process	Jun-72	277/19170	0.000606194	0.024928942	0.021235018	ENSDARG00000099776/ENSDARG00000002745/ENSDARG00000027984/ENSDARG00000091655/ENSDARG00000099389/ENSDARG00000101074	6
GO:0008300	BP	GO:0008300	isoprenoid catabolic process	Feb-72	10/19170	0.000613933	0.024928942	0.021235018	ENSDARG00000035904/ENSDARG00000045926	2
GO:0032330	BP	GO:0032330	regulation of chondrocyte differentiation	Feb-72	10/19170	0.000613933	0.024928942	0.021235018	ENSDARG00000010381/ENSDARG00000034043	2
GO:0009126	BP	GO:0009126	purine nucleoside monophosphate metabolic process	May-72	187/19170	0.00069034	0.024928942	0.021235018	ENSDARG00000019702/ENSDARG00000011553/ENSDARG00000022438/ENSDARG00000037259/ENSDARG00000053217	5
GO:0009167	BP	GO:0009167	purine ribonucleoside monophosphate metabolic process	May-72	187/19170	0.00069034	0.024928942	0.021235018	ENSDARG00000019702/ENSDARG00000011553/ENSDARG00000022438/ENSDARG00000037259/ENSDARG00000053217	5
GO:1901605	BP	GO:1901605	alpha-amino acid metabolic process	May-72	191/19170	0.000759433	0.025980609	0.02213085	ENSDARG00000099776/ENSDARG00000002745/ENSDARG00000027984/ENSDARG00000091655/ENSDARG00000099389	5
GO:0009141	BP	GO:0009141	nucleoside triphosphate metabolic process	May-72	195/19170	0.000833574	0.027091155	0.023076838	ENSDARG00000019702/ENSDARG00000011553/ENSDARG00000022438/ENSDARG00000037259/ENSDARG00000053217	5
GO:0009161	BP	GO:0009161	ribonucleoside monophosphate metabolic process	May-72	203/19170	0.000997918	0.030887932	0.026311016	ENSDARG00000019702/ENSDARG00000011553/ENSDARG00000022438/ENSDARG00000037259/ENSDARG00000053217	5
GO:0009123	BP	GO:0009123	nucleoside monophosphate metabolic process	May-72	207/19170	0.001088588	0.032162833	0.027397004	ENSDARG00000019702/ENSDARG00000011553/ENSDARG00000022438/ENSDARG00000037259/ENSDARG00000053217	5
GO:0006775	BP	GO:0006775	fat-soluble vitamin metabolic process	Feb-72	14/19170	0.001229492	0.034746519	0.029597845	ENSDARG00000035904/ENSDARG00000045926	2
GO:0009071	BP	GO:0009071	serine family amino acid catabolic process	Feb-72	15/19170	0.001415202	0.036795254	0.031343002	ENSDARG00000091655/ENSDARG00000099389	2
GO:0051101	BP	GO:0051101	regulation of DNA binding	Feb-72	15/19170	0.001415202	0.036795254	0.031343002	ENSDARG00000040764/ENSDARG00000054823	2
GO:0072329	BP	GO:0072329	monocarboxylic acid catabolic process	Mar-72	62/19170	0.00163916	0.040978989	0.034906798	ENSDARG00000020239/ENSDARG00000035904/ENSDARG00000045926	3
GO:0007219	BP	GO:0007219	Notch signaling pathway	Apr-72	143/19170	0.002062066	0.049642329	0.042286421	ENSDARG00000038205/ENSDARG00000054562/ENSDARG00000055543/ENSDARG00000070538	4
GO:0070469	CC	GO:0070469	respiratory chain	May-77	92/19398	3.25E-05	0.002953375	0.002562211	ENSDARG00000022438/ENSDARG00000037259/ENSDARG00000053217/ENSDARG00000095273/ENSDARG00000115557	5
GO:0044455	CC	GO:0044455	mitochondrial membrane part	Jun-77	197/19398	0.000132432	0.006025643	0.005227567	ENSDARG00000011553/ENSDARG00000022438/ENSDARG00000032919/ENSDARG00000037259/ENSDARG00000053217/ENSDARG00000115557	6
GO:0031966	CC	GO:0031966	mitochondrial membrane	Aug-77	407/19398	0.000208465	0.006312869	0.005476751	ENSDARG00000011553/ENSDARG00000022438/ENSDARG00000032919/ENSDARG00000037259/ENSDARG00000053217/ENSDARG00000092124/ENSDARG00000094704/ENSDARG00000115557	8
GO:0005746	CC	GO:0005746	mitochondrial respiratory chain	Apr-77	82/19398	0.000317458	0.006312869	0.005476751	ENSDARG00000022438/ENSDARG00000037259/ENSDARG00000053217/ENSDARG00000115557	4
GO:0005740	CC	GO:0005740	mitochondrial envelope	Aug-77	439/19398	0.000346861	0.006312869	0.005476751	ENSDARG00000011553/ENSDARG00000022438/ENSDARG00000032919/ENSDARG00000037259/ENSDARG00000053217/ENSDARG00000092124/ENSDARG00000094704/ENSDARG00000115557	8
GO:0005743	CC	GO:0005743	mitochondrial inner membrane	Jun-77	291/19398	0.001051738	0.015951359	0.013838657	ENSDARG00000011553/ENSDARG00000022438/ENSDARG00000032919/ENSDARG00000037259/ENSDARG00000053217/ENSDARG00000115557	6
GO:0098800	CC	GO:0098800	inner mitochondrial membrane protein complex	Apr-77	130/19398	0.001786137	0.02105932	0.018270087	ENSDARG00000011553/ENSDARG00000022438/ENSDARG00000032919/ENSDARG00000037259	4
GO:0019866	CC	GO:0019866	organelle inner membrane	Jun-77	326/19398	0.001874667	0.02105932	0.018270087	ENSDARG00000011553/ENSDARG00000022438/ENSDARG00000032919/ENSDARG00000037259/ENSDARG00000053217/ENSDARG00000115557	6
GO:0045277	CC	GO:0045277	respiratory chain complex IV	Feb-77	18/19398	0.00228353	0.02105932	0.018270087	ENSDARG00000022438/ENSDARG00000095273	2
GO:0098798	CC	GO:0098798	mitochondrial protein complex	May-77	235/19398	0.002433196	0.02105932	0.018270087	ENSDARG00000011553/ENSDARG00000022438/ENSDARG00000032919/ENSDARG00000037259/ENSDARG00000062568	5
GO:0005833	CC	GO:0005833	hemoglobin complex	Feb-77	19/19398	0.002545632	0.02105932	0.018270087	ENSDARG00000079305/ENSDARG00000087390	2
GO:0098803	CC	GO:0098803	respiratory chain complex	Mar-77	80/19398	0.003967843	0.030089473	0.026104228	ENSDARG00000022438/ENSDARG00000037259/ENSDARG00000095273	3
GO:0000152	CC	GO:0000152	nuclear ubiquitin ligase complex	Feb-77	28/19398	0.00549874	0.037748197	0.032748581	ENSDARG00000010381/ENSDARG00000102531	2
GO:0070069	CC	GO:0070069	cytochrome complex	Feb-77	29/19398	0.005890943	0.037748197	0.032748581	ENSDARG00000022438/ENSDARG00000095273	2
GO:1990204	CC	GO:1990204	oxidoreductase complex	Mar-77	94/19398	0.00622223	0.037748197	0.032748581	ENSDARG00000037259/ENSDARG00000043180/ENSDARG00000091655	3
GO:0004129	MF	GO:0004129	cytochrome-c oxidase activity	Apr-75	31/19574	5.78E-06	0.00019228	0.000168921	ENSDARG00000022438/ENSDARG00000053217/ENSDARG00000095273/ENSDARG00000115557	4
GO:0015002	MF	GO:0015002	heme-copper terminal oxidase activity	Apr-75	31/19574	5.78E-06	0.00019228	0.000168921	ENSDARG00000022438/ENSDARG00000053217/ENSDARG00000095273/ENSDARG00000115557	4
GO:0016675	MF	GO:0016675	oxidoreductase activity, acting on a heme group of donors	Apr-75	31/19574	5.78E-06	0.00019228	0.000168921	ENSDARG00000022438/ENSDARG00000053217/ENSDARG00000095273/ENSDARG00000115557	4
GO:0016676	MF	GO:0016676	oxidoreductase activity, acting on a heme group of donors, oxygen as acceptor	Apr-75	31/19574	5.78E-06	0.00019228	0.000168921	ENSDARG00000022438/ENSDARG00000053217/ENSDARG00000095273/ENSDARG00000115557	4
GO:0015078	MF	GO:0015078	proton transmembrane transporter activity	May-75	134/19574	0.000163991	0.004362164	0.003832213	ENSDARG00000011553/ENSDARG00000022438/ENSDARG00000053217/ENSDARG00000095273/ENSDARG00000115557	5
GO:0009055	MF	GO:0009055	electron transfer activity	Apr-75	83/19574	0.000290544	0.006440384	0.005657955	ENSDARG00000022438/ENSDARG00000053217/ENSDARG00000095273/ENSDARG00000115557	4
GO:0031369	MF	GO:0031369	translation initiation factor binding	Feb-75	16/19574	0.001678908	0.026467553	0.023252065	ENSDARG00000043608/ENSDARG00000054916	2
GO:0005501	MF	GO:0005501	retinoid binding	Feb-75	17/19574	0.001898049	0.026467553	0.023252065	ENSDARG00000035904/ENSDARG00000045926	2
GO:0019840	MF	GO:0019840	isoprenoid binding	Feb-75	17/19574	0.001898049	0.026467553	0.023252065	ENSDARG00000035904/ENSDARG00000045926	2
GO:0001227	MF	GO:0001227	DNA-binding transcription repressor activity, RNA polymerase II-specific	Mar-75	65/19574	0.001990042	0.026467553	0.023252065	ENSDARG00000038205/ENSDARG00000054562/ENSDARG00000070538	3
