## Supplementary material for "GLOBAL HOST RESPONSES TO THE MICROBIOTA AT SINGLE CELL RESOLUTION IN GNOTOBIOTIC ZEBRAFISH": Lists of DEGs and GO per Cluster: clu21_GOresults_GFup_fdr.tsv

ONTOLOGY	ID	Description	GeneRatio	BgRatio	pvalue	p.adjust	qvalue	geneID	Count
GO:0002088	BP	GO:0002088	lens development in camera-type eye	22/63	105/19170	7.47183263933742e-35	5.1705081864215e-32	4.49882975758001e-32	ENSDARG00000068507/ENSDARG00000053875/ENSDARG00000087324/ENSDARG00000069801/ENSDARG00000053862/ENSDARG00000030411/ENSDARG00000041925/ENSDARG00000024548/ENSDARG00000087765/ENSDARG00000016793/ENSDARG00000032929/ENSDARG00000057460/ENSDARG00000007576/ENSDARG00000030349/ENSDARG00000088823/ENSDARG00000076790/ENSDARG00000086658/ENSDARG00000076572/ENSDARG00000074001/ENSDARG00000069827/ENSDARG00000013963/…	22
GO:0007601	BP	GO:0007601	visual perception	21/63	186/19170	3.23984364129434e-27	1.12098589988784e-24	9.75363454115982e-25	ENSDARG00000068507/ENSDARG00000053875/ENSDARG00000087324/ENSDARG00000069801/ENSDARG00000053862/ENSDARG00000030411/ENSDARG00000041925/ENSDARG00000024548/ENSDARG00000087765/ENSDARG00000016793/ENSDARG00000032929/ENSDARG00000057460/ENSDARG00000007576/ENSDARG00000030349/ENSDARG00000088823/ENSDARG00000076790/ENSDARG00000086658/ENSDARG00000076572/ENSDARG00000074001/ENSDARG00000069827/ENSDARG00000073750	21
GO:0050953	BP	GO:0050953	sensory perception of light stimulus	21/63	195/19170	9.07031529936784e-27	2.09221939572085e-24	1.82042819341698e-24	ENSDARG00000068507/ENSDARG00000053875/ENSDARG00000087324/ENSDARG00000069801/ENSDARG00000053862/ENSDARG00000030411/ENSDARG00000041925/ENSDARG00000024548/ENSDARG00000087765/ENSDARG00000016793/ENSDARG00000032929/ENSDARG00000057460/ENSDARG00000007576/ENSDARG00000030349/ENSDARG00000088823/ENSDARG00000076790/ENSDARG00000086658/ENSDARG00000076572/ENSDARG00000074001/ENSDARG00000069827/ENSDARG00000073750	21
GO:0043010	BP	GO:0043010	camera-type eye development	22/63	441/19170	1.20017918714786e-20	2.07630999376579e-18	1.80658551328572e-18	ENSDARG00000068507/ENSDARG00000053875/ENSDARG00000087324/ENSDARG00000069801/ENSDARG00000053862/ENSDARG00000030411/ENSDARG00000041925/ENSDARG00000024548/ENSDARG00000087765/ENSDARG00000016793/ENSDARG00000032929/ENSDARG00000057460/ENSDARG00000007576/ENSDARG00000030349/ENSDARG00000088823/ENSDARG00000076790/ENSDARG00000086658/ENSDARG00000076572/ENSDARG00000074001/ENSDARG00000069827/ENSDARG00000013963/…	22
GO:0007600	BP	GO:0007600	sensory perception	21/63	402/19170	4.15917787051269e-20	5.75630217278956e-18	5.00852577249107e-18	ENSDARG00000068507/ENSDARG00000053875/ENSDARG00000087324/ENSDARG00000069801/ENSDARG00000053862/ENSDARG00000030411/ENSDARG00000041925/ENSDARG00000024548/ENSDARG00000087765/ENSDARG00000016793/ENSDARG00000032929/ENSDARG00000057460/ENSDARG00000007576/ENSDARG00000030349/ENSDARG00000088823/ENSDARG00000076790/ENSDARG00000086658/ENSDARG00000076572/ENSDARG00000074001/ENSDARG00000069827/ENSDARG00000073750	21
GO:0005882	CC	GO:0005882	intermediate filament	7/65	91/19398	2.20737803540548e-08	6.31470505878424e-07	5.26747989014773e-07	ENSDARG00000036832/ENSDARG00000058371/ENSDARG00000092947/ENSDARG00000090268/ENSDARG00000017624/ENSDARG00000036830/ENSDARG00000056248	7
GO:0045111	CC	GO:0045111	intermediate filament cytoskeleton	7/65	92/19398	2.38290756935254e-08	6.31470505878424e-07	5.26747989014773e-07	ENSDARG00000036832/ENSDARG00000058371/ENSDARG00000092947/ENSDARG00000090268/ENSDARG00000017624/ENSDARG00000036830/ENSDARG00000056248	7
GO:0099513	CC	GO:0099513	polymeric cytoskeletal fiber	8/65	360/19398	2.61370169123237e-05	0.000461753965451052	0.000385177091339507	ENSDARG00000036832/ENSDARG00000058371/ENSDARG00000092947/ENSDARG00000090268/ENSDARG00000017624/ENSDARG00000036830/ENSDARG00000056248/ENSDARG00000070097	8
GO:0045095	CC	GO:0045095	keratin filament	2/65	13/19398	0.000842078677701383	0.0111575424795433	0.00930718538512055	ENSDARG00000058371/ENSDARG00000017624	2
GO:0005212	MF	GO:0005212	structural constituent of eye lens	22/68	75/19574	7.99958610554367e-38	7.11963163393387e-36	6.82069973209513e-36	ENSDARG00000068507/ENSDARG00000053875/ENSDARG00000087324/ENSDARG00000069801/ENSDARG00000053862/ENSDARG00000030411/ENSDARG00000041925/ENSDARG00000024548/ENSDARG00000087765/ENSDARG00000016793/ENSDARG00000032929/ENSDARG00000057460/ENSDARG00000007576/ENSDARG00000030349/ENSDARG00000015445/ENSDARG00000088823/ENSDARG00000076790/ENSDARG00000086658/ENSDARG00000076572/ENSDARG00000074001/ENSDARG00000069827/…	22
