## Supplementary material for "GLOBAL HOST RESPONSES TO THE MICROBIOTA AT SINGLE CELL RESOLUTION IN GNOTOBIOTIC ZEBRAFISH": Lists of DEGs and GO per Cluster: cluster21_CVZvGF.tsv

gene	gene_NAME	p_val_adj	p_val	avg_logFC	pct.1	pct.2
1	ENSDARG00000086917	crygm2d2	2.10627795678497e-46	9.54881655991009e-51	-1.82640010273189	0.191	0.765
2	ENSDARG00000068507	crybb1	5.66196628179617e-41	2.566853876959e-45	-1.73574295717958	0.203	0.728
3	ENSDARG00000053875	cryba1b	9.0831210873286e-40	4.11783529210654e-44	-1.6101724102107	0.146	0.685
4	ENSDARG00000087324	crygm2d1	1.19895248394619e-39	5.43545418417892e-44	-1.73305174255488	0.131	0.654
5	ENSDARG00000069801	crygm2d12	2.68780067751528e-36	1.21851513170518e-40	-1.61553975372176	0.113	0.617
6	ENSDARG00000053862	crygmx	6.0389405211488e-35	2.7377552457833e-39	-1.68495586558311	0.155	0.648
7	ENSDARG00000030411	crygn2	7.55641776535042e-35	3.42570394657286e-39	-1.57727225612905	0.179	0.671
8	ENSDARG00000041925	cryba2b	1.08771983925338e-33	4.93118070202821e-38	-1.53617301073729	0.155	0.644
9	ENSDARG00000024548	cryba4	7.26826772276516e-33	3.29507105030608e-37	-1.53137481810306	0.209	0.685
10	ENSDARG00000109861	BX545855.1	3.39430689217911e-32	1.53880990669105e-36	-1.50543479885125	0.137	0.624
11	ENSDARG00000087765	crygm2d10	5.09985588349994e-30	2.31202098263666e-34	-1.42017453406687	0.122	0.584
12	ENSDARG00000016793	crybb1l2	2.83956794050097e-28	1.28731885959787e-32	-1.52943065044606	0.084	0.503
13	ENSDARG00000032929	cryba1l1	7.89013159557645e-25	3.57699319774071e-29	-1.45973416987642	0.221	0.631
14	ENSDARG00000057460	crygm2d13	8.03326396594694e-23	3.64188229483495e-27	-1.48265754146746	0.081	0.443
15	ENSDARG00000007576	crybb1l1	5.42676089403558e-20	2.4602234536384e-24	-1.2663320954661	0.093	0.44
16	ENSDARG00000094310	si:ch211-255g12.6	1.00380719854121e-19	4.55076252852123e-24	-1.22769884122609	0.075	0.419
17	ENSDARG00000030349	cryba2a	2.62741570402356e-18	1.19113958836864e-22	-1.00865094752137	0.06	0.383
18	ENSDARG00000015445	lim2.4	7.52513473182354e-18	3.41152177523962e-22	-1.37715786942667	0.03	0.315
19	ENSDARG00000088823	crygm2d3	1.43040717788268e-17	6.48475463724128e-22	-1.25486493601907	0.045	0.342
20	ENSDARG00000076790	crygm2d16	5.86411570580705e-16	2.6584983705717e-20	-1.1744129978662	0.06	0.352
21	ENSDARG00000086658	crygm2d21	1.4773716494669e-14	6.69766819052908e-19	-1.08193724214367	0.075	0.356
22	ENSDARG00000116164	crygm2d8	8.44137589098597e-13	3.82689994151145e-17	-1.15831382255045	0.101	0.379
23	ENSDARG00000076572	crygm2d7	2.92620275507304e-07	1.32659477517139e-11	-0.798426171254481	0.036	0.208
24	ENSDARG00000036832	cyt1l	6.59992553553143e-07	2.9920779470176e-11	-0.58541451311424	0.087	0.292
25	ENSDARG00000074001	crygmxl2	1.46082534747487e-06	6.62265548769095e-11	-0.708750346992883	0.024	0.178
26	ENSDARG00000087164	crygm2d4	3.43398305237441e-06	1.55679710416829e-10	-0.824917425037463	0.045	0.208
27	ENSDARG00000069827	crygm2d11	4.83332693662603e-06	2.19119001569772e-10	-0.694729403503478	0.024	0.171
28	ENSDARG00000101324	apoa1b	9.11590256859026e-06	4.13269678510756e-10	-0.716470828081388	0.579	0.765
29	ENSDARG00000015866	apoa2	0.000114544420257354	5.19287425230548e-09	-0.691069816362014	0.615	0.795
30	ENSDARG00000058371	krt5	0.000154054057016737	6.98404465575921e-09	-0.498460260560426	0.531	0.728
31	ENSDARG00000099776	glula	0.000164350171737925	7.45081928270582e-09	0.482244650819174	0.982	0.943
32	ENSDARG00000092947	cyt1	0.000445553075189816	2.01991601772516e-08	-0.406475579179074	0.585	0.742
33	ENSDARG00000090268	krtt1c19e	0.0575453507574462	2.6088199636162e-06	-0.478191496671988	0.394	0.56
34	ENSDARG00000013963	mipb	0.0615142058952592	2.788748113848e-06	-0.413010685914547	0.018	0.107
35	ENSDARG00000019702	aldocb	0.070139454771918	3.17977399455608e-06	0.355553864784716	0.821	0.701
36	ENSDARG00000012944	myhz2	0.0754771483000335	3.42175846858435e-06	-0.595054186448952	0.17	0.329
37	ENSDARG00000007693	nfkbiab	0.0768848952961536	3.48557871503099e-06	0.374552911530346	0.618	0.45
38	ENSDARG00000073750	crygm2d18	0.0777814060686514	3.52622205406888e-06	-0.39766600219642	0.03	0.128
39	ENSDARG00000013087	ndrg3a	0.194168009383497	8.80261172288954e-06	0.422972601645284	0.845	0.779
40	ENSDARG00000090454	gnb1a	0.350682366996141	1.58981941697407e-05	0.399411430209023	0.57	0.44
41	ENSDARG00000100826	hif1al	0.367308112951067	1.66519227922326e-05	0.305728514561471	0.481	0.315
42	ENSDARG00000020239	lpin1	0.700508758277642	3.1757582658339e-05	0.346670244501299	0.848	0.789
43	ENSDARG00000012747	rer1	0.884761376472657	4.01106798654754e-05	-0.383174686949749	0.131	0.262
44	ENSDARG00000002589	mylpfb	1	0.00054279233152456	0.270119459266925	0.567	0.44
45	ENSDARG00000002745	tdh	1	0.000143666539076182	0.259972777589379	0.755	0.661
46	ENSDARG00000004297	irf2bpl	1	0.0176187466037893	0.257499622803205	0.278	0.205
47	ENSDARG00000005185	cpn1	1	0.0355557673223706	-0.274029971876864	0.104	0.161
48	ENSDARG00000005191	ahcy	1	0.0187287973855119	-0.325587659833959	0.17	0.242
49	ENSDARG00000006397	laptm4a	1	0.110300992740131	-0.262929185977815	0.266	0.312
50	ENSDARG00000006427	fabp2	1	0.0670589630285296	-0.263137676838055	0.119	0.171
51	ENSDARG00000006497	rtn1a	1	0.00989316393580178	0.264121551116516	0.412	0.315
52	ENSDARG00000006588	zgc:111983	1	0.000210459308716051	0.413040051911947	0.104	0.03
53	ENSDARG00000006837	mycn	1	0.0599202772299755	-0.286850862789087	0.167	0.221
54	ENSDARG00000007184	zbtb16a	1	0.0124154308893204	0.273319160029901	0.17	0.104
55	ENSDARG00000008363	mcl1b	1	0.00163947381464877	-0.279564027664103	0.203	0.309
56	ENSDARG00000008859	mylipa	1	0.0627616602319535	0.252079318549752	0.161	0.114
57	ENSDARG00000009387	robo4	1	0.0310717824902848	0.30945002054767	0.269	0.201
58	ENSDARG00000009505	prelid3b	1	0.049803564643671	-0.257262412044017	0.218	0.275
59	ENSDARG00000009978	icn	1	0.0120614960023392	-0.301756823442239	0.278	0.372
60	ENSDARG00000010018	qki2	1	0.000718759803589122	0.316659854003585	0.49	0.362
61	ENSDARG00000010052	ndrg3b	1	0.00736272384740973	0.297306586897137	0.11	0.054
62	ENSDARG00000010238	rbm22	1	0.0447688115886753	0.267358794329932	0.17	0.121
63	ENSDARG00000010381	rnf2	1	0.00201185560928862	0.266067077159673	0.281	0.174
64	ENSDARG00000011553	atp5pb	1	0.00102198457810443	0.261003698905064	0.546	0.43
65	ENSDARG00000011613	rbm39a	1	0.0851827830737708	-0.280386767226182	0.176	0.225
66	ENSDARG00000013946	ivns1abpb	1	0.0441731480794316	0.265947577446725	0.346	0.282
67	ENSDARG00000015266	mab21l2	1	0.016035193960951	0.262870376907075	0.179	0.111
68	ENSDARG00000015349	mfge8a	1	0.00550024913566605	0.250340199497787	0.779	0.691
69	ENSDARG00000015392	dhx15	1	0.00340400116766919	0.373046596881401	0.188	0.111
70	ENSDARG00000016022	zic5	1	0.0355046104937935	-0.307130165452022	0.063	0.107
71	ENSDARG00000016771	tfa	1	0.000834103136192399	-0.412750397433749	0.039	0.107
72	ENSDARG00000016871	smarce1	1	0.135576495062144	-0.261633231907618	0.209	0.258
73	ENSDARG00000017624	krt4	1	0.00907383023547318	-0.255615098889319	0.522	0.604
74	ENSDARG00000017673	nova2	1	0.000385294816981056	0.262589423560905	0.681	0.57
75	ENSDARG00000017794	sdr16c5b	1	0.000887776231608588	-0.415036847376365	0.096	0.185
76	ENSDARG00000018459	msrb2	1	0.000110437299715992	0.332747056687701	0.346	0.205
77	ENSDARG00000019353	sparc	1	0.0176842364292543	-0.250981707571982	0.576	0.641
78	ENSDARG00000020008	vcp	1	0.0528863707832634	0.336644801610997	0.146	0.101
79	ENSDARG00000021399	yipf2	1	0.0143549120892742	-0.257546361169618	0.063	0.117
80	ENSDARG00000022438	cox6a1	1	0.000770738313036469	0.287212584665625	0.606	0.493
81	ENSDARG00000023220	selenot2	1	0.0238936634055256	-0.324946499359713	0.11	0.168
82	ENSDARG00000025301	gfap	1	0.0526000341675244	-0.77066580883175	0.066	0.107
83	ENSDARG00000025348	igfbp5b	1	0.969950585981807	-0.354928187675473	0.107	0.107
84	ENSDARG00000026726	anxa1a	1	0.00247499103257748	-0.44469484095389	0.143	0.235
85	ENSDARG00000026801	stau2	1	0.0239865029307106	0.284816074733323	0.397	0.326
86	ENSDARG00000027009	zgc:85777	1	0.00342576075927827	0.293025542331385	0.275	0.178
87	ENSDARG00000027984	gstz1	1	0.000900270521015927	0.266769793790417	0.46	0.336
88	ENSDARG00000030237	pgrmc2	1	0.00155599903234866	-0.289343580038827	0.051	0.121
89	ENSDARG00000030440	rsrp1	1	0.00890480087311259	0.295886370317694	0.457	0.359
90	ENSDARG00000030949	srprb	1	0.0649679974769788	-0.268392904585154	0.275	0.329
91	ENSDARG00000031020	pip4k2ca	1	0.00132637663489657	0.303658550922177	0.167	0.084
92	ENSDARG00000031981	pcbd1	1	0.0234181091158482	-0.330033199134311	0.09	0.144
93	ENSDARG00000032919	chchd3a	1	0.0159231744830684	0.292089872208515	0.155	0.094
94	ENSDARG00000032985	mrpl27	1	0.00330976971168705	-0.262182873254349	0.081	0.154
95	ENSDARG00000033450	nkap	1	0.0549767172890697	0.290004909546722	0.167	0.117
96	ENSDARG00000033832	ampd1	1	0.0583152656690902	0.29346568430637	0.164	0.117
97	ENSDARG00000034043	irx5a	1	0.0216512495351294	0.2749223346915	0.197	0.131
98	ENSDARG00000035622	xbp1	1	0.934629159377015	-0.355850605765466	0.299	0.275
99	ENSDARG00000035873	fjx1	1	0.560004131476959	-0.265503874671886	0.409	0.396
100	ENSDARG00000035904	crabp1b	1	0.0328592988196404	0.599826802550069	0.119	0.07
101	ENSDARG00000036028	arrdc3b	1	0.0294357158619544	-0.270297373904369	0.131	0.191
102	ENSDARG00000036376	cldn7a	1	0.231020296143882	-0.473803201572589	0.287	0.315
103	ENSDARG00000036577	atp6v0cb	1	0.231781753274802	0.270345524072555	0.287	0.252
104	ENSDARG00000036675	hnrnpa1b	1	0.0576532192159986	0.290862910061505	0.209	0.158
105	ENSDARG00000036830	krt91	1	0.00152489638502238	-0.266996459014121	0.728	0.836
106	ENSDARG00000036840	krt15	1	0.101580968375635	-0.39807084649077	0.14	0.188
107	ENSDARG00000037012	slc3a2b	1	0.0370642607240426	-0.383268689456716	0.149	0.205
108	ENSDARG00000037259	ndufb6	1	0.00784658849695167	0.333332719277725	0.233	0.154
109	ENSDARG00000037361	kdelr2b	1	0.000800829201690028	-0.420930064442208	0.119	0.215
110	ENSDARG00000037790	pvalb8	1	0.0629928662226513	0.338092314747004	0.31	0.252
111	ENSDARG00000037860	cox6b2	1	0.000143680768527945	0.286609318167419	0.728	0.604
112	ENSDARG00000038068	ddx5	1	0.00241682385248833	-0.316202591107966	0.107	0.191
113	ENSDARG00000038205	her2	1	0.00219120015248238	0.385424194306684	0.152	0.074
114	ENSDARG00000038439	fabp10a	1	8.37092837445896e-05	-0.574948257130504	0.424	0.574
115	ENSDARG00000038967	cul3a	1	0.0048707996181633	0.351635534583597	0.134	0.07
116	ENSDARG00000039117	tefa	1	0.000797065523259571	0.280307310997278	0.149	0.067
117	ENSDARG00000039352	pald1b	1	0.0246249860615212	0.280021869064564	0.266	0.195
118	ENSDARG00000039729	asap1b	1	0.000436244369876327	0.342160220597117	0.296	0.181
119	ENSDARG00000040764	id1	1	0.000663285673688123	0.302235485553007	0.833	0.782
120	ENSDARG00000041065	hspb1	1	0.00900798659647668	-0.471588422290025	0.048	0.101
121	ENSDARG00000041323	csdc2a	1	0.00329763681785443	0.30345579309356	0.182	0.101
122	ENSDARG00000041623	mt2	1	0.0115397230749732	0.289679964396211	0.758	0.711
123	ENSDARG00000042978	cyp2p6	1	0.154259822057056	-0.26866587818439	0.128	0.164
124	ENSDARG00000043019	exoc1	1	0.00454328740100252	0.30053829738467	0.119	0.057
125	ENSDARG00000043180	gpd1b	1	0.0355634234297591	0.430295715016125	0.197	0.141
126	ENSDARG00000043395	crip3	1	0.00106640603512919	0.28077328705762	0.296	0.185
127	ENSDARG00000043446	efhd1	1	0.00658522375274883	0.30954192115899	0.6	0.513
128	ENSDARG00000043608	eif4ebp1	1	0.0313368104699902	0.251092700547697	0.358	0.282
129	ENSDARG00000044182	stau1	1	0.234111676368506	0.268465818261554	0.206	0.174
130	ENSDARG00000044402	nop16	1	0.00654509099724827	-0.331356413251375	0.078	0.141
131	ENSDARG00000045926	crabp1a	1	0.0401827888455838	0.642131409723048	0.185	0.128
132	ENSDARG00000052336	ociad2	1	0.00297454080305381	-0.408097995698486	0.048	0.111
133	ENSDARG00000052695	nr2f1a	1	0.0218888423033712	0.26505020023435	0.278	0.208
134	ENSDARG00000053217	cox7a2a	1	0.00648878892684858	0.33372366122862	0.421	0.315
135	ENSDARG00000053298	nkx2.2a	1	0.214215098644843	-0.345804025402708	0.221	0.255
136	ENSDARG00000053973	fetub	1	0.0515215870998932	-0.354116786300097	0.161	0.218
137	ENSDARG00000054560	her15.1	1	0.00012370189769921	0.289989067224913	0.382	0.235
138	ENSDARG00000054562	her15.1	1	0.000127778221773503	0.28615242850896	0.618	0.473
139	ENSDARG00000054616	cldni	1	0.0110287988579341	-0.283702751366636	0.063	0.121
140	ENSDARG00000054696	psmb4	1	0.112917522407602	0.261920042768187	0.236	0.195
141	ENSDARG00000054823	id3	1	0.00196181639935987	0.280911832680123	0.388	0.272
142	ENSDARG00000054833	nucb1	1	0.0345160922895758	-0.290257088420711	0.084	0.134
143	ENSDARG00000054916	eif4ebp3	1	0.000404402596207841	0.328390311207299	0.546	0.43
144	ENSDARG00000055118	mylipb	1	0.0861582258874606	0.286872957968048	0.164	0.121
145	ENSDARG00000055192	zgc:136930	1	0.110924339825361	-0.327759523549396	0.34	0.399
146	ENSDARG00000055543	appb	1	0.0151704057340855	0.263431462012992	0.191	0.124
147	ENSDARG00000055837	arhgef1b	1	0.0146033467936075	-0.338269724839484	0.063	0.117
148	ENSDARG00000055945	asph	1	0.0120263817281124	-0.268315820774697	0.054	0.107
149	ENSDARG00000056090	capza1b	1	0.013451885871849	0.258867517339793	0.281	0.201
150	ENSDARG00000056248	si:dkey-183i3.5	1	0.0468986594416306	-0.358739903767174	0.242	0.302
151	ENSDARG00000056627	cxcl14	1	0.0963952181524252	0.304803664820524	0.325	0.268
152	ENSDARG00000057303	galnt7	1	0.110254633284215	-0.276973806553161	0.146	0.188
153	ENSDARG00000058394	tagln3b	1	0.048591033293833	0.268405845928086	0.191	0.134
154	ENSDARG00000060072	abi3a	1	0.0136588499978958	0.353012895208579	0.325	0.245
155	ENSDARG00000061048	ranbp9	1	0.000227555013179153	0.269725637295112	0.167	0.07
156	ENSDARG00000061338	ddx6	1	0.0466927680262157	0.257856559282138	0.185	0.131
157	ENSDARG00000062568	mrpl2	1	0.00792285688271615	0.265090289891789	0.185	0.111
158	ENSDARG00000068214	ccni	1	0.000271800599480658	0.291712369605624	0.651	0.51
159	ENSDARG00000068247	luzp2	1	0.214233974457025	-0.255641312161072	0.149	0.181
160	ENSDARG00000068434	h3f3b.1	1	0.00393217206395432	0.403577864053322	0.436	0.356
161	ENSDARG00000069422	nhp2	1	0.0235938270616914	-0.286494301706763	0.128	0.188
162	ENSDARG00000069433	tnk1	1	0.0214599577122787	-0.25863485586532	0.099	0.158
163	ENSDARG00000070097	selenos	1	0.00353567061167155	-0.273332777503957	0.069	0.138
164	ENSDARG00000070498	phyhiplb	1	0.0284894363825616	0.274757576692834	0.134	0.081
165	ENSDARG00000070538	hey1	1	0.00322673135161439	0.337977947527479	0.188	0.104
166	ENSDARG00000070589	mrpl35	1	0.204002332953126	0.266063370225592	0.107	0.081
167	ENSDARG00000070657	pa2g4b	1	0.0360286447748998	0.325891028102549	0.254	0.198
168	ENSDARG00000070682	sdf4	1	0.102731630628087	-0.293716630110583	0.101	0.141
169	ENSDARG00000071107	wnt7bb	1	0.0299454262370712	0.324582761702732	0.17	0.111
170	ENSDARG00000073742	prss59.2	1	0.267321170160396	-0.263956434867683	0.37	0.406
171	ENSDARG00000077121	cyp26b1	1	0.487224102007765	-0.342702700746292	0.313	0.329
172	ENSDARG00000078308	spry2	1	0.042278889786628	0.263473771044106	0.558	0.52
173	ENSDARG00000078473	nucks1a	1	0.0250775486200792	-0.271682896419712	0.17	0.235
174	ENSDARG00000078748	si:ch211-137a8.4	1	0.108593257556571	0.325987176881472	0.346	0.305
175	ENSDARG00000079305	hbae3	1	0.0103733087228328	0.253538551648284	0.072	0.134
176	ENSDARG00000079762	si:dkey-253d23.4	1	0.00914900189494741	-0.267792432985509	0.066	0.124
177	ENSDARG00000086416	med11	1	0.00440994053469726	0.273670077851782	0.209	0.124
178	ENSDARG00000087390	hbbe1.3	1	0.000768986108248396	0.552847081546007	0.087	0.178
179	ENSDARG00000088091	pfn1	1	0.000234940058702343	-0.314208948178241	0.496	0.611
180	ENSDARG00000088439	gm2a	1	0.0254220493712266	-0.284690526519922	0.137	0.198
181	ENSDARG00000089042	foxb1a	1	0.00650807670362379	0.310232249954979	0.263	0.174
182	ENSDARG00000090850	serpina1l	1	0.0142146248140451	-0.34563010266576	0.063	0.117
183	ENSDARG00000091655	gcsha	1	0.000290185842378944	0.298790892596075	0.134	0.05
184	ENSDARG00000092124	cox14	1	0.0184253355436741	0.271577612824634	0.128	0.074
185	ENSDARG00000092170	apoc1	1	0.000352908932342984	-0.44066608230492	0.066	0.154
186	ENSDARG00000092499	si:ch211-183d21.1	1	0.059553388536593	-0.274935110068283	0.125	0.174
187	ENSDARG00000094704	bcl2a	1	0.03791352794834	0.257715248698225	0.134	0.084
188	ENSDARG00000094730	acbd7	1	0.0149760702207814	0.280353157783147	0.439	0.346
189	ENSDARG00000095273	cox8a	1	0.00811829924195741	0.289507870735994	0.504	0.419
190	ENSDARG00000097789	pon3.2	1	0.0186252441619562	-0.291367862645321	0.093	0.151
191	ENSDARG00000098802	map7d1a	1	0.00156273180136909	0.271460391574243	0.146	0.067
192	ENSDARG00000099306	zgc:175088	1	0.00301256595486567	-0.2727302716233	0.078	0.151
193	ENSDARG00000099389	cdo1	1	7.33711929838188e-05	0.333609502568201	0.651	0.527
194	ENSDARG00000099491	tmem176l.1	1	0.0069014062944628	-0.328286786301978	0.188	0.272
195	ENSDARG00000099663	cox5ab	1	0.0674266009403066	0.253750648116423	0.254	0.198
196	ENSDARG00000100691	prss35	1	0.707890324567079	-0.261127935096376	0.233	0.242
197	ENSDARG00000100825	calm3a	1	0.00420414399430149	0.30213524214295	0.319	0.218
198	ENSDARG00000101074	glud1b	1	0.000489120402389298	0.39369479510396	0.46	0.352
199	ENSDARG00000101076	irx3a	1	0.0123334017202139	0.252345156485657	0.227	0.151
200	ENSDARG00000102403	cry2	1	0.0413587352291722	0.268960715326183	0.215	0.154
201	ENSDARG00000102531	anapc11	1	0.0157744596920885	0.268892452913209	0.14	0.081
202	ENSDARG00000102558	pde6ha	1	0.545270872329804	-0.334988723831421	0.224	0.235
203	ENSDARG00000103316	si:ch211-212k18.5	1	0.000722408669033549	0.275141038418025	0.427	0.289
204	ENSDARG00000103846	hspa5	1	0.240778041917962	-0.329526776676238	0.122	0.151
205	ENSDARG00000104018	mtpn	1	0.000222650864364117	0.354990640099788	0.301	0.185
206	ENSDARG00000105116	p4hb	1	0.00570917672859717	-0.306925662052465	0.075	0.141
207	ENSDARG00000105285	FAT4	1	0.0153513612259346	0.367815433628462	0.173	0.111
208	ENSDARG00000105450	si:ch211-63p21.1	1	0.000724633834511047	0.313002950590733	0.116	0.044
209	ENSDARG00000109510	lsm12b	1	0.0237739197059181	0.255375670596595	0.316	0.238
210	ENSDARG00000115557	cox7b	1	0.00298705163704665	0.309735432901471	0.579	0.477
