## Supplementary material for "GLOBAL HOST RESPONSES TO THE MICROBIOTA AT SINGLE CELL RESOLUTION IN GNOTOBIOTIC ZEBRAFISH": Lists of DEGs and GO per Cluster: clu26_GOresults_CVZup_fdr.tsv

ONTOLOGY	ID	Description	GeneRatio	BgRatio	pvalue	p.adjust	qvalue	geneID	Count
GO:0006006	BP	GO:0006006	glucose metabolic process	3/33	66/19170	0.000197520977789166	0.0174997711030086	0.0109647688615342	ENSDARG00000012366/ENSDARG00000028000/ENSDARG00000040988	3
GO:0006754	BP	GO:0006754	ATP biosynthetic process	3/33	75/19170	0.000288411375506579	0.0174997711030086	0.0109647688615342	ENSDARG00000028000/ENSDARG00000040988/ENSDARG00000056008	3
GO:0009152	BP	GO:0009152	purine ribonucleotide biosynthetic process	4/33	191/19170	0.000311673446886663	0.0174997711030086	0.0109647688615342	ENSDARG00000013787/ENSDARG00000028000/ENSDARG00000040988/ENSDARG00000056008	4
GO:0006002	BP	GO:0006002	fructose 6-phosphate metabolic process	2/33	16/19170	0.000339678962775538	0.0174997711030086	0.0109647688615342	ENSDARG00000012366/ENSDARG00000028000	2
GO:0006164	BP	GO:0006164	purine nucleotide biosynthetic process	4/33	198/19170	0.000357305288700549	0.0174997711030086	0.0109647688615342	ENSDARG00000013787/ENSDARG00000028000/ENSDARG00000040988/ENSDARG00000056008	4
GO:0009260	BP	GO:0009260	ribonucleotide biosynthetic process	4/33	208/19170	0.000430547837025219	0.0174997711030086	0.0109647688615342	ENSDARG00000013787/ENSDARG00000028000/ENSDARG00000040988/ENSDARG00000056008	4
GO:0009145	BP	GO:0009145	purine nucleoside triphosphate biosynthetic process	3/33	88/19170	0.000461620464950057	0.0174997711030086	0.0109647688615342	ENSDARG00000028000/ENSDARG00000040988/ENSDARG00000056008	3
GO:0009206	BP	GO:0009206	purine ribonucleoside triphosphate biosynthetic process	3/33	88/19170	0.000461620464950057	0.0174997711030086	0.0109647688615342	ENSDARG00000028000/ENSDARG00000040988/ENSDARG00000056008	3
GO:0046390	BP	GO:0046390	ribose phosphate biosynthetic process	4/33	212/19170	0.000462647730314732	0.0174997711030086	0.0109647688615342	ENSDARG00000013787/ENSDARG00000028000/ENSDARG00000040988/ENSDARG00000056008	4
GO:0072522	BP	GO:0072522	purine-containing compound biosynthetic process	4/33	214/19170	0.000479322937838374	0.0174997711030086	0.0109647688615342	ENSDARG00000013787/ENSDARG00000028000/ENSDARG00000040988/ENSDARG00000056008	4
GO:0019318	BP	GO:0019318	hexose metabolic process	3/33	91/19170	0.000509252598235699	0.0174997711030086	0.0109647688615342	ENSDARG00000012366/ENSDARG00000028000/ENSDARG00000040988	3
GO:0030388	BP	GO:0030388	fructose 1,6-bisphosphate metabolic process	2/33	21/19170	0.000591245424528954	0.0185644082367025	0.011631834734776	ENSDARG00000012366/ENSDARG00000028000	2
GO:0009201	BP	GO:0009201	ribonucleoside triphosphate biosynthetic process	3/33	100/19170	0.000670726875270149	0.0185644082367025	0.011631834734776	ENSDARG00000028000/ENSDARG00000040988/ENSDARG00000056008	3
GO:0005996	BP	GO:0005996	monosaccharide metabolic process	3/33	104/19170	0.000751834776018924	0.0185644082367025	0.011631834734776	ENSDARG00000012366/ENSDARG00000028000/ENSDARG00000040988	3
GO:0009142	BP	GO:0009142	nucleoside triphosphate biosynthetic process	3/33	108/19170	0.000838943349420636	0.0185644082367025	0.011631834734776	ENSDARG00000028000/ENSDARG00000040988/ENSDARG00000056008	3
GO:0009127	BP	GO:0009127	purine nucleoside monophosphate biosynthetic process	3/33	109/19170	0.000861678407326171	0.0185644082367025	0.011631834734776	ENSDARG00000028000/ENSDARG00000040988/ENSDARG00000056008	3
GO:0009168	BP	GO:0009168	purine ribonucleoside monophosphate biosynthetic process	3/33	109/19170	0.000861678407326171	0.0185644082367025	0.011631834734776	ENSDARG00000028000/ENSDARG00000040988/ENSDARG00000056008	3
GO:0009165	BP	GO:0009165	nucleotide biosynthetic process	4/33	261/19170	0.00100712082287689	0.0185644082367025	0.011631834734776	ENSDARG00000013787/ENSDARG00000028000/ENSDARG00000040988/ENSDARG00000056008	4
GO:0006094	BP	GO:0006094	gluconeogenesis	2/33	28/19170	0.00105625246136586	0.0185644082367025	0.011631834734776	ENSDARG00000012366/ENSDARG00000040988	2
GO:0019319	BP	GO:0019319	hexose biosynthetic process	2/33	28/19170	0.00105625246136586	0.0185644082367025	0.011631834734776	ENSDARG00000012366/ENSDARG00000040988	2
GO:0034655	BP	GO:0034655	nucleobase-containing compound catabolic process	4/33	266/19170	0.00108046820425252	0.0185644082367025	0.011631834734776	ENSDARG00000021140/ENSDARG00000028000/ENSDARG00000040184/ENSDARG00000040988	4
GO:1901293	BP	GO:1901293	nucleoside phosphate biosynthetic process	4/33	266/19170	0.00108046820425252	0.0185644082367025	0.011631834734776	ENSDARG00000013787/ENSDARG00000028000/ENSDARG00000040988/ENSDARG00000056008	4
GO:0046364	BP	GO:0046364	monosaccharide biosynthetic process	2/33	30/19170	0.0012129156007266	0.0199340042206371	0.0124899775818528	ENSDARG00000012366/ENSDARG00000040988	2
GO:0009156	BP	GO:0009156	ribonucleoside monophosphate biosynthetic process	3/33	125/19170	0.00128003504183105	0.020160551908839	0.0126319247549117	ENSDARG00000028000/ENSDARG00000040988/ENSDARG00000056008	3
GO:0009124	BP	GO:0009124	nucleoside monophosphate biosynthetic process	3/33	128/19170	0.00137039645286561	0.020720394367328	0.0129827032376742	ENSDARG00000028000/ENSDARG00000040988/ENSDARG00000056008	3
GO:0010608	BP	GO:0010608	posttranscriptional regulation of gene expression	4/33	305/19170	0.00178686104701348	0.0256200667585516	0.0160526734076138	ENSDARG00000021140/ENSDARG00000040184/ENSDARG00000054916/ENSDARG00000109337	4
GO:0044270	BP	GO:0044270	cellular nitrogen compound catabolic process	4/33	307/19170	0.00183000476846797	0.0256200667585516	0.0160526734076138	ENSDARG00000021140/ENSDARG00000028000/ENSDARG00000040184/ENSDARG00000040988	4
GO:0046700	BP	GO:0046700	heterocycle catabolic process	4/33	311/19170	0.0019184601405155	0.0258992118969592	0.0162275763765409	ENSDARG00000021140/ENSDARG00000028000/ENSDARG00000040184/ENSDARG00000040988	4
GO:0046034	BP	GO:0046034	ATP metabolic process	3/33	150/19170	0.00215693914585631	0.0271838960567017	0.0170325163262542	ENSDARG00000028000/ENSDARG00000040988/ENSDARG00000056008	3
GO:0009150	BP	GO:0009150	purine ribonucleotide metabolic process	4/33	324/19170	0.00222645480088628	0.0271838960567017	0.0170325163262542	ENSDARG00000013787/ENSDARG00000028000/ENSDARG00000040988/ENSDARG00000056008	4
GO:0019439	BP	GO:0019439	aromatic compound catabolic process	4/33	334/19170	0.00248553540202951	0.0271838960567017	0.0170325163262542	ENSDARG00000021140/ENSDARG00000028000/ENSDARG00000040184/ENSDARG00000040988	4
GO:0006163	BP	GO:0006163	purine nucleotide metabolic process	4/33	335/19170	0.00251253766306798	0.0271838960567017	0.0170325163262542	ENSDARG00000013787/ENSDARG00000028000/ENSDARG00000040988/ENSDARG00000056008	4
GO:0006364	BP	GO:0006364	rRNA processing	3/33	162/19170	0.00268333407332599	0.0271838960567017	0.0170325163262542	ENSDARG00000008740/ENSDARG00000053912/ENSDARG00000055868	3
GO:0009259	BP	GO:0009259	ribonucleotide metabolic process	4/33	344/19170	0.00276474259650067	0.0271838960567017	0.0170325163262542	ENSDARG00000013787/ENSDARG00000028000/ENSDARG00000040988/ENSDARG00000056008	4
GO:0006417	BP	GO:0006417	regulation of translation	3/33	166/19170	0.00287489625923167	0.0271838960567017	0.0170325163262542	ENSDARG00000021140/ENSDARG00000054916/ENSDARG00000109337	3
GO:1901361	BP	GO:1901361	organic cyclic compound catabolic process	4/33	350/19170	0.00294224816333917	0.0271838960567017	0.0170325163262542	ENSDARG00000021140/ENSDARG00000028000/ENSDARG00000040184/ENSDARG00000040988	4
GO:0006096	BP	GO:0006096	glycolytic process	2/33	47/19170	0.00295958092323762	0.0271838960567017	0.0170325163262542	ENSDARG00000028000/ENSDARG00000040988	2
GO:0006757	BP	GO:0006757	ATP generation from ADP	2/33	47/19170	0.00295958092323762	0.0271838960567017	0.0170325163262542	ENSDARG00000028000/ENSDARG00000040988	2
GO:0009205	BP	GO:0009205	purine ribonucleoside triphosphate metabolic process	3/33	169/19170	0.00302397571897678	0.0271838960567017	0.0170325163262542	ENSDARG00000028000/ENSDARG00000040988/ENSDARG00000056008	3
GO:0034248	BP	GO:0034248	regulation of cellular amide metabolic process	3/33	170/19170	0.00307470868490507	0.0271838960567017	0.0170325163262542	ENSDARG00000021140/ENSDARG00000054916/ENSDARG00000109337	3
GO:0042866	BP	GO:0042866	pyruvate biosynthetic process	2/33	48/19170	0.00308494316275895	0.0271838960567017	0.0170325163262542	ENSDARG00000028000/ENSDARG00000040988	2
GO:0009144	BP	GO:0009144	purine nucleoside triphosphate metabolic process	3/33	171/19170	0.00312596455640323	0.0271838960567017	0.0170325163262542	ENSDARG00000028000/ENSDARG00000040988/ENSDARG00000056008	3
GO:0009108	BP	GO:0009108	coenzyme biosynthetic process	3/33	172/19170	0.00317774511387347	0.0271838960567017	0.0170325163262542	ENSDARG00000012932/ENSDARG00000028000/ENSDARG00000040988	3
GO:0019693	BP	GO:0019693	ribose phosphate metabolic process	4/33	364/19170	0.00338660622819899	0.0271838960567017	0.0170325163262542	ENSDARG00000013787/ENSDARG00000028000/ENSDARG00000040988/ENSDARG00000056008	4
GO:0046031	BP	GO:0046031	ADP metabolic process	2/33	51/19170	0.00347575498292085	0.0271838960567017	0.0170325163262542	ENSDARG00000028000/ENSDARG00000040988	2
GO:0009135	BP	GO:0009135	purine nucleoside diphosphate metabolic process	2/33	52/19170	0.00361090630360327	0.0271838960567017	0.0170325163262542	ENSDARG00000028000/ENSDARG00000040988	2
GO:0009179	BP	GO:0009179	purine ribonucleoside diphosphate metabolic process	2/33	52/19170	0.00361090630360327	0.0271838960567017	0.0170325163262542	ENSDARG00000028000/ENSDARG00000040988	2
GO:0009185	BP	GO:0009185	ribonucleoside diphosphate metabolic process	2/33	52/19170	0.00361090630360327	0.0271838960567017	0.0170325163262542	ENSDARG00000028000/ENSDARG00000040988	2
GO:0043488	BP	GO:0043488	regulation of mRNA stability	2/33	52/19170	0.00361090630360327	0.0271838960567017	0.0170325163262542	ENSDARG00000021140/ENSDARG00000040184	2
GO:0009199	BP	GO:0009199	ribonucleoside triphosphate metabolic process	3/33	181/19170	0.00366766851558674	0.0271838960567017	0.0170325163262542	ENSDARG00000028000/ENSDARG00000040988/ENSDARG00000056008	3
GO:0016072	BP	GO:0016072	rRNA metabolic process	3/33	181/19170	0.00366766851558674	0.0271838960567017	0.0170325163262542	ENSDARG00000008740/ENSDARG00000053912/ENSDARG00000055868	3
GO:0072521	BP	GO:0072521	purine-containing compound metabolic process	4/33	381/19170	0.00398542239289308	0.0281301158816558	0.0176253858907618	ENSDARG00000013787/ENSDARG00000028000/ENSDARG00000040988/ENSDARG00000056008	4
GO:0009126	BP	GO:0009126	purine nucleoside monophosphate metabolic process	3/33	187/19170	0.00401858798309369	0.0281301158816558	0.0176253858907618	ENSDARG00000028000/ENSDARG00000040988/ENSDARG00000056008	3
GO:0009167	BP	GO:0009167	purine ribonucleoside monophosphate metabolic process	3/33	187/19170	0.00401858798309369	0.0281301158816558	0.0176253858907618	ENSDARG00000028000/ENSDARG00000040988/ENSDARG00000056008	3
GO:0006165	BP	GO:0006165	nucleoside diphosphate phosphorylation	2/33	56/19170	0.00417569511619756	0.0281859420343336	0.0176603646831664	ENSDARG00000028000/ENSDARG00000040988	2
GO:0043487	BP	GO:0043487	regulation of RNA stability	2/33	56/19170	0.00417569511619756	0.0281859420343336	0.0176603646831664	ENSDARG00000021140/ENSDARG00000040184	2
GO:0046939	BP	GO:0046939	nucleotide phosphorylation	2/33	58/19170	0.00447248480815442	0.0294411112988028	0.0184468115907286	ENSDARG00000028000/ENSDARG00000040988	2
GO:0009141	BP	GO:0009141	nucleoside triphosphate metabolic process	3/33	195/19170	0.0045174191939962	0.0294411112988028	0.0184468115907286	ENSDARG00000028000/ENSDARG00000040988/ENSDARG00000056008	3
GO:0009161	BP	GO:0009161	ribonucleoside monophosphate metabolic process	3/33	203/19170	0.00505232357646761	0.0319249688804922	0.0200031133336418	ENSDARG00000028000/ENSDARG00000040988/ENSDARG00000056008	3
GO:0006090	BP	GO:0006090	pyruvate metabolic process	2/33	63/19170	0.00525592273817517	0.0319249688804922	0.0200031133336418	ENSDARG00000028000/ENSDARG00000040988	2
GO:0009132	BP	GO:0009132	nucleoside diphosphate metabolic process	2/33	63/19170	0.00525592273817517	0.0319249688804922	0.0200031133336418	ENSDARG00000028000/ENSDARG00000040988	2
GO:0090407	BP	GO:0090407	organophosphate biosynthetic process	4/33	413/19170	0.00530089999977472	0.0319249688804922	0.0200031133336418	ENSDARG00000013787/ENSDARG00000028000/ENSDARG00000040988/ENSDARG00000056008	4
GO:0009123	BP	GO:0009123	nucleoside monophosphate metabolic process	3/33	207/19170	0.00533353470898509	0.0319249688804922	0.0200031133336418	ENSDARG00000028000/ENSDARG00000040988/ENSDARG00000056008	3
GO:0051188	BP	GO:0051188	cofactor biosynthetic process	3/33	208/19170	0.00540528573637964	0.0319249688804922	0.0200031133336418	ENSDARG00000012932/ENSDARG00000028000/ENSDARG00000040988	3
GO:0061013	BP	GO:0061013	regulation of mRNA catabolic process	2/33	65/19170	0.0055857137011552	0.032483073523641	0.0203528029596748	ENSDARG00000021140/ENSDARG00000040184	2
GO:0019359	BP	GO:0019359	nicotinamide nucleotide biosynthetic process	2/33	67/19170	0.0059247887887277	0.0334264203304339	0.0209438723874899	ENSDARG00000028000/ENSDARG00000040988	2
GO:0019363	BP	GO:0019363	pyridine nucleotide biosynthetic process	2/33	67/19170	0.0059247887887277	0.0334264203304339	0.0209438723874899	ENSDARG00000028000/ENSDARG00000040988	2
GO:0017148	BP	GO:0017148	negative regulation of translation	2/33	69/19170	0.00627308420557615	0.034870968083938	0.0218489774962018	ENSDARG00000021140/ENSDARG00000054916	2
GO:0072525	BP	GO:0072525	pyridine-containing compound biosynthetic process	2/33	71/19170	0.00663053646234836	0.0363238084459084	0.02275927847488	ENSDARG00000028000/ENSDARG00000040988	2
GO:0009166	BP	GO:0009166	nucleotide catabolic process	2/33	72/19170	0.00681267664863796	0.0367346824656386	0.0230167183368663	ENSDARG00000028000/ENSDARG00000040988	2
GO:0009117	BP	GO:0009117	nucleotide metabolic process	4/33	446/19170	0.00693562435504283	0.0367346824656386	0.0230167183368663	ENSDARG00000013787/ENSDARG00000028000/ENSDARG00000040988/ENSDARG00000056008	4
GO:0034249	BP	GO:0034249	negative regulation of cellular amide metabolic process	2/33	73/19170	0.00699708237440735	0.0367346824656386	0.0230167183368663	ENSDARG00000021140/ENSDARG00000054916	2
GO:0006753	BP	GO:0006753	nucleoside phosphate metabolic process	4/33	453/19170	0.00732094299742902	0.0376603395256992	0.0235967039634707	ENSDARG00000013787/ENSDARG00000028000/ENSDARG00000040988/ENSDARG00000056008	4
GO:1901292	BP	GO:1901292	nucleoside phosphate catabolic process	2/33	75/19170	0.00737265906058661	0.0376603395256992	0.0235967039634707	ENSDARG00000028000/ENSDARG00000040988	2
GO:0017144	BP	GO:0017144	drug metabolic process	4/33	467/19170	0.00813375462394523	0.040994123304684	0.0256855409177218	ENSDARG00000012932/ENSDARG00000028000/ENSDARG00000040988/ENSDARG00000056008	4
GO:0042254	BP	GO:0042254	ribosome biogenesis	3/33	251/19170	0.00905725476281736	0.045047925004539	0.0282255169201372	ENSDARG00000008740/ENSDARG00000053912/ENSDARG00000055868	3
