## Supplementary material for "GLOBAL HOST RESPONSES TO THE MICROBIOTA AT SINGLE CELL RESOLUTION IN GNOTOBIOTIC ZEBRAFISH": Lists of DEGs and GO per Cluster: clu26_GOresults_GFup.tsv

ONTOLOGY	ID	Description	GeneRatio	BgRatio	pvalue	p.adjust	qvalue	geneID	Count
GO:0002088	BP	GO:0002088	lens development in camera-type eye	23/72	105/19170	2.31830639886513e-35	2.31830639886513e-35	1.0249354605509e-32	ENSDARG00000087324/ENSDARG00000053875/ENSDARG00000024548/ENSDARG00000030411/ENSDARG00000068507/ENSDARG00000041925/ENSDARG00000053862/ENSDARG00000087765/ENSDARG00000032929/ENSDARG00000016793/ENSDARG00000069801/ENSDARG00000057460/ENSDARG00000007576/ENSDARG00000088823/ENSDARG00000076790/ENSDARG00000086658/ENSDARG00000030349/ENSDARG00000076572/ENSDARG00000074001/ENSDARG00000091148/ENSDARG00000014803/…	23
GO:0007601	BP	GO:0007601	visual perception	24/72	186/19170	5.60291575979896e-31	5.60291575979896e-31	1.23853927321872e-28	ENSDARG00000087324/ENSDARG00000053875/ENSDARG00000024548/ENSDARG00000030411/ENSDARG00000068507/ENSDARG00000041925/ENSDARG00000053862/ENSDARG00000087765/ENSDARG00000032929/ENSDARG00000016793/ENSDARG00000069801/ENSDARG00000057460/ENSDARG00000007576/ENSDARG00000088823/ENSDARG00000076790/ENSDARG00000086658/ENSDARG00000030349/ENSDARG00000076572/ENSDARG00000074001/ENSDARG00000091148/ENSDARG00000014803/…	24
GO:0050953	BP	GO:0050953	sensory perception of light stimulus	24/72	195/19170	1.83605077915591e-30	1.83605077915591e-30	2.70575904296661e-28	ENSDARG00000087324/ENSDARG00000053875/ENSDARG00000024548/ENSDARG00000030411/ENSDARG00000068507/ENSDARG00000041925/ENSDARG00000053862/ENSDARG00000087765/ENSDARG00000032929/ENSDARG00000016793/ENSDARG00000069801/ENSDARG00000057460/ENSDARG00000007576/ENSDARG00000088823/ENSDARG00000076790/ENSDARG00000086658/ENSDARG00000030349/ENSDARG00000076572/ENSDARG00000074001/ENSDARG00000091148/ENSDARG00000014803/…	24
GO:0007600	BP	GO:0007600	sensory perception	24/72	402/19170	8.35415307371035e-23	8.35415307371035e-23	9.23353760778513e-21	ENSDARG00000087324/ENSDARG00000053875/ENSDARG00000024548/ENSDARG00000030411/ENSDARG00000068507/ENSDARG00000041925/ENSDARG00000053862/ENSDARG00000087765/ENSDARG00000032929/ENSDARG00000016793/ENSDARG00000069801/ENSDARG00000057460/ENSDARG00000007576/ENSDARG00000088823/ENSDARG00000076790/ENSDARG00000086658/ENSDARG00000030349/ENSDARG00000076572/ENSDARG00000074001/ENSDARG00000091148/ENSDARG00000014803/…	24
GO:0043010	BP	GO:0043010	camera-type eye development	23/72	441/19170	1.63808606835802e-20	1.63808606835802e-20	1.44841294465341e-18	ENSDARG00000087324/ENSDARG00000053875/ENSDARG00000024548/ENSDARG00000030411/ENSDARG00000068507/ENSDARG00000041925/ENSDARG00000053862/ENSDARG00000087765/ENSDARG00000032929/ENSDARG00000016793/ENSDARG00000069801/ENSDARG00000057460/ENSDARG00000007576/ENSDARG00000088823/ENSDARG00000076790/ENSDARG00000086658/ENSDARG00000030349/ENSDARG00000076572/ENSDARG00000074001/ENSDARG00000091148/ENSDARG00000014803/…	23
GO:0005882	CC	GO:0005882	intermediate filament	7/64	91/19398	1.97714778127612e-08	1.97714778127612e-08	6.29105699882426e-07	ENSDARG00000017624/ENSDARG00000090268/ENSDARG00000092947/ENSDARG00000058371/ENSDARG00000036832/ENSDARG00000036830/ENSDARG00000055192	7
GO:0045111	CC	GO:0045111	intermediate filament cytoskeleton	7/64	92/19398	2.13446576745823e-08	2.13446576745823e-08	6.29105699882426e-07	ENSDARG00000017624/ENSDARG00000090268/ENSDARG00000092947/ENSDARG00000058371/ENSDARG00000036832/ENSDARG00000036830/ENSDARG00000055192	7
GO:0099513	CC	GO:0099513	polymeric cytoskeletal fiber	8/64	360/19398	2.32923158999886e-05	2.32923158999886e-05	0.000457673575578723	ENSDARG00000017624/ENSDARG00000090268/ENSDARG00000092947/ENSDARG00000058371/ENSDARG00000036832/ENSDARG00000026595/ENSDARG00000036830/ENSDARG00000055192	8
GO:0045095	CC	GO:0045095	keratin filament	2/64	13/19398	0.000816477091869681	0.000816477091869681	0.0120322939854479	ENSDARG00000017624/ENSDARG00000058371	2
GO:0031012	CC	GO:0031012	extracellular matrix	5/64	246/19398	0.00130590566829913	0.00130590566829913	0.0153959405104739	ENSDARG00000020007/ENSDARG00000023694/ENSDARG00000031678/ENSDARG00000061436/ENSDARG00000095901	5
GO:0005212	MF	GO:0005212	structural constituent of eye lens	24/69	75/19574	3.3382510625093e-42	3.3382510625093e-42	2.74087981974448e-40	ENSDARG00000087324/ENSDARG00000053875/ENSDARG00000024548/ENSDARG00000030411/ENSDARG00000068507/ENSDARG00000041925/ENSDARG00000053862/ENSDARG00000087765/ENSDARG00000032929/ENSDARG00000016793/ENSDARG00000069801/ENSDARG00000057460/ENSDARG00000007576/ENSDARG00000088823/ENSDARG00000076790/ENSDARG00000015445/ENSDARG00000086658/ENSDARG00000030349/ENSDARG00000076572/ENSDARG00000074001/ENSDARG00000091148/…	24
