## Supplementary material for "GLOBAL HOST RESPONSES TO THE MICROBIOTA AT SINGLE CELL RESOLUTION IN GNOTOBIOTIC ZEBRAFISH": Lists of DEGs and GO per Cluster: cluster26_CVZvGF.tsv

gene	gene_NAME	p_val_adj	p_val	avg_logFC	pct.1	pct.2
1	ENSDARG00000086917	crygm2d2	6.69808266149922e-36	3.03657750543985e-40	-1.94333053046983	0.187	0.731
2	ENSDARG00000087324	crygm2d1	6.59585547596081e-32	2.99023278445952e-36	-1.70889837525497	0.141	0.665
3	ENSDARG00000053875	cryba1b	6.83339660176713e-31	3.09792211522674e-35	-1.66715338879221	0.131	0.645
4	ENSDARG00000024548	cryba4	1.31955540246108e-30	5.98220782691575e-35	-1.68846573450995	0.212	0.722
5	ENSDARG00000030411	crygn2	1.7217389220237e-30	7.80550785213392e-35	-1.6690505458071	0.191	0.706
6	ENSDARG00000068507	crybb1	5.78067735762812e-30	2.62067157386351e-34	-1.67434726615226	0.191	0.714
7	ENSDARG00000041925	cryba2b	7.91628717190818e-29	3.58885083502955e-33	-1.70662987155592	0.152	0.641
8	ENSDARG00000053862	crygmx	1.79002660845791e-27	8.11509025504538e-32	-1.51484489233433	0.216	0.714
9	ENSDARG00000087765	crygm2d10	6.64938449665524e-27	3.01450017982375e-31	-1.5856637064175	0.141	0.62
10	ENSDARG00000032929	cryba1l1	5.44538112663357e-26	2.46866494089834e-30	-1.63351637798969	0.212	0.678
11	ENSDARG00000109861	BX545855.1	3.66042069628392e-25	1.65945266854834e-29	-1.64363330030734	0.159	0.62
12	ENSDARG00000016793	crybb1l2	2.51569417792169e-21	1.14049060564044e-25	-1.30523849722057	0.12	0.539
13	ENSDARG00000069801	crygm2d12	6.65202479079369e-20	3.0156971578537e-24	-1.45793066274524	0.138	0.551
14	ENSDARG00000094310	si:ch211-255g12.6	3.10086868468439e-19	1.40577961949605e-23	-1.3764305327015	0.081	0.461
15	ENSDARG00000057460	crygm2d13	8.71677360749543e-17	3.95175156745645e-21	-1.24674402779136	0.092	0.453
16	ENSDARG00000007576	crybb1l1	4.74687235819295e-16	2.15199581022439e-20	-1.20417379543962	0.095	0.445
17	ENSDARG00000088823	crygm2d3	1.18028531529234e-15	5.35082652684895e-20	-1.22812404490229	0.074	0.412
18	ENSDARG00000076790	crygm2d16	1.82305360150829e-14	8.26481821338421e-19	-1.23332736676208	0.067	0.384
19	ENSDARG00000015445	lim2.4	8.64998558399395e-14	3.92147319974338e-18	-1.19127705090169	0.049	0.347
20	ENSDARG00000116164	crygm2d8	6.32073619707774e-11	2.86550738828441e-15	-1.08702357267332	0.092	0.376
21	ENSDARG00000086658	crygm2d21	4.23863215709768e-10	1.92158498372367e-14	-1.10080281490271	0.085	0.351
22	ENSDARG00000030349	cryba2a	4.6835998311236e-08	2.12331119372726e-12	-0.982820498305457	0.085	0.322
23	ENSDARG00000076572	crygm2d7	8.36920456293019e-07	3.7941810512876e-11	-1.04883744861594	0.057	0.257
24	ENSDARG00000015866	apoa2	9.54366304176706e-06	4.3266221061597e-10	-0.618372340817785	0.615	0.812
25	ENSDARG00000074001	crygmxl2	4.76952152591627e-05	2.16226381626451e-09	-0.841172188127102	0.039	0.204
26	ENSDARG00000091148	crygm2d20	0.000186372714816	8.44921184223412e-09	-0.733927423710589	0.014	0.147
27	ENSDARG00000017624	krt4	0.00127566722770773	5.78324067326016e-08	-0.587695425910022	0.502	0.706
28	ENSDARG00000090268	krtt1c19e	0.00709607187301842	3.21700601732633e-07	-0.552060052935335	0.42	0.629
29	ENSDARG00000092947	cyt1	0.0140721416573523	6.37960905673785e-07	-0.55095656001534	0.615	0.771
30	ENSDARG00000087164	crygm2d4	0.0232999825946998	1.05630531302474e-06	-0.733166739946085	0.06	0.2
31	ENSDARG00000014803	cryba1l2	0.0546210694083221	2.47624759308741e-06	-0.505403024749502	0.014	0.11
32	ENSDARG00000101324	apoa1b	0.0561126989049808	2.54387065486358e-06	-0.428767131530064	0.615	0.771
33	ENSDARG00000038439	fabp10a	0.141722933878475	6.425012869638e-06	-0.266010459596141	0.449	0.62
34	ENSDARG00000069827	crygm2d11	0.241454546717651	1.09463481148632e-05	-0.655255347356932	0.046	0.159
35	ENSDARG00000058371	krt5	0.409673174475216	1.8572543951184e-05	-0.521055933818745	0.548	0.71
36	ENSDARG00000036832	cyt1l	0.959279799868011	4.34889745157318e-05	-0.736366792967028	0.155	0.29
37	ENSDARG00000000503	stx1b	1	0.377885936030969	0.315433875867287	0.102	0.082
38	ENSDARG00000000563	ttn.1	1	0.280207267681178	0.290391502778991	0.141	0.18
39	ENSDARG00000001950	ak1	1	0.0568768503115121	0.654787552746289	0.721	0.649
40	ENSDARG00000002745	tdh	1	0.0383491795073797	-0.324858235581301	0.703	0.763
41	ENSDARG00000003151	skp1	1	0.000654597569752634	0.308730354871918	0.519	0.367
42	ENSDARG00000003259	loxa	1	0.0198651056874516	-0.378285512791125	0.074	0.135
43	ENSDARG00000003808	aqp3a	1	0.515282178082851	0.348612893629085	0.088	0.106
44	ENSDARG00000004588	sox4a	1	0.0327852511073329	0.314108056613071	0.141	0.082
45	ENSDARG00000005191	ahcy	1	0.075558822312481	-0.261986018829411	0.247	0.306
46	ENSDARG00000005221	desmb	1	0.72417753257383	0.262273562010666	0.219	0.212
47	ENSDARG00000005423	pgam1a	1	0.057911092726118	1.24551887024913	0.219	0.163
48	ENSDARG00000006397	laptm4a	1	0.0575315944120919	-0.263248525439693	0.216	0.278
49	ENSDARG00000006497	rtn1a	1	0.884461229288974	0.262715696642836	0.244	0.241
50	ENSDARG00000006526	fn1b	1	0.0953356747674176	0.456954173191389	0.198	0.151
51	ENSDARG00000007275	si:ch211-251b21.1	1	0.0548271197134432	-0.270477570389985	0.438	0.535
52	ENSDARG00000007697	fabp7a	1	0.204339264448593	-0.48417423961267	0.177	0.216
53	ENSDARG00000008133	foxl1	1	0.31296082007979	-0.256604952943107	0.11	0.135
54	ENSDARG00000008200	ugp2b	1	0.0859704860950063	-0.285266484175099	0.099	0.143
55	ENSDARG00000008740	esf1	1	0.0280811810947567	0.311559324427073	0.113	0.061
56	ENSDARG00000009534	wls	1	0.000207653067546355	-0.385363702899001	0.194	0.327
57	ENSDARG00000010137	ldb1a	1	0.021048153618288	0.385941125128408	0.152	0.09
58	ENSDARG00000011473	calcrla	1	0.0351073261037932	-0.324388603821897	0.057	0.106
59	ENSDARG00000012366	fbp2	1	0.00164799491057242	1.22753735068705	0.102	0.033
60	ENSDARG00000012671	inhbaa	1	0.0484863728105115	0.252347692114779	0.145	0.09
61	ENSDARG00000012932	mat2b	1	0.000512483510824593	0.306957156629468	0.138	0.049
62	ENSDARG00000012944	myhz2	1	0.00454912792766916	-0.43775768277619	0.223	0.322
63	ENSDARG00000012987	gpia	1	0.0586024678541995	0.444156319010958	0.269	0.208
64	ENSDARG00000013615	pbx3b	1	0.0842859551209061	-0.301074851094499	0.102	0.151
65	ENSDARG00000013787	gucy1a1	1	0.0308664276894328	0.292017597439552	0.152	0.09
66	ENSDARG00000014646	aoc2	1	0.0126343565178779	-0.398227025717067	0.159	0.245
67	ENSDARG00000018174	gnai2a	1	0.115387890205776	-0.28189273406927	0.191	0.237
68	ENSDARG00000018593	parp16	1	0.107187998802077	-0.266889900749159	0.099	0.139
69	ENSDARG00000019613	ip6k2b	1	0.0129728497713566	-0.397700425375045	0.247	0.331
70	ENSDARG00000019702	aldocb	1	0.10000055634518	0.604991344218797	0.385	0.322
71	ENSDARG00000019732	mtch2	1	0.000219851504311871	0.340192268751585	0.134	0.041
72	ENSDARG00000020007	col1a2	1	0.0183910682689681	-0.345045010882594	0.389	0.457
73	ENSDARG00000020708	mdkb	1	0.397703105521622	-0.254722305750995	0.265	0.298
74	ENSDARG00000020761	arrdc2	1	0.382531758017749	-0.28811827960634	0.24	0.265
75	ENSDARG00000021140	pabpc1b	1	0.0247827427459393	0.258381309949554	0.311	0.229
76	ENSDARG00000022315	atp6v1g1	1	0.021938672571225	-0.307422163886083	0.113	0.18
77	ENSDARG00000022456	eno1a	1	0.103403308432756	0.707896879100645	0.406	0.343
78	ENSDARG00000023151	ucp1	1	0.112376112472255	0.632130643925501	0.177	0.131
79	ENSDARG00000023694	spon1b	1	0.0293324394272102	-0.361901352056266	0.099	0.159
80	ENSDARG00000024829	tnn	1	0.285509969284038	-0.339957800152376	0.085	0.11
81	ENSDARG00000025428	socs3a	1	0.0579262306453493	-0.373624859694827	0.35	0.4
82	ENSDARG00000025522	sgk1	1	0.000135848004212706	-0.384486150420775	0.078	0.188
83	ENSDARG00000026595	pafah1b1b	1	0.0145252028271147	-0.265309554979248	0.06	0.118
84	ENSDARG00000028000	pfkpa	1	0.00939887077585131	0.417825658016855	0.117	0.053
85	ENSDARG00000028957	maff	1	0.00790936458030073	0.265795426834795	0.233	0.147
86	ENSDARG00000030440	rsrp1	1	0.00686499024964168	0.277855123478866	0.502	0.384
87	ENSDARG00000031164	tuba8l2	1	0.0144529834547741	0.284259330356785	0.498	0.412
88	ENSDARG00000031678	col5a2a	1	0.000204514699730788	-0.361731205627665	0.11	0.229
89	ENSDARG00000031681	atp6v0b	1	0.0878757709911623	0.279727566844026	0.106	0.065
90	ENSDARG00000031683	fosab	1	0.00659527630186942	-0.432752829733686	0.428	0.518
91	ENSDARG00000033655	stmn1b	1	0.12748965115725	-0.280975772380605	0.311	0.376
92	ENSDARG00000034187	calm1b	1	0.0359491903871529	0.309875044739023	0.18	0.114
93	ENSDARG00000035282	emc6	1	0.00530856216656678	0.351332002815315	0.177	0.094
94	ENSDARG00000035519	histh1l	1	0.00928740893755254	-0.350195979878826	0.777	0.78
95	ENSDARG00000035810	rgcc	1	0.0295646700301441	-0.367097707906961	0.134	0.2
96	ENSDARG00000035858	cnn2	1	0.020357398647525	-0.262501563787509	0.314	0.4
97	ENSDARG00000035859	angptl4	1	0.263827865289708	-0.373162004248629	0.159	0.196
98	ENSDARG00000036386	rbm4.1	1	0.0168074159238564	-0.328590625955727	0.092	0.155
99	ENSDARG00000036820	mgll	1	0.000419991158313676	0.354941711540136	0.134	0.045
100	ENSDARG00000036830	krt91	1	0.000217074338610599	-0.41977299271922	0.834	0.882
101	ENSDARG00000037259	ndufb6	1	0.349353326262679	-0.254799649755873	0.163	0.188
102	ENSDARG00000038028	ndufa6	1	0.169667315068231	0.318389319337964	0.272	0.224
103	ENSDARG00000039007	eno3	1	0.269045419662693	1.25413569434435	0.403	0.388
104	ENSDARG00000039682	si:ch211-121a2.2	1	0.000185874431512817	0.326929200770581	0.134	0.041
105	ENSDARG00000039914	gapdhs	1	0.3836914835683	0.48007356919208	0.633	0.702
106	ENSDARG00000040184	syncrip	1	0.0155999201895198	0.258954088632813	0.42	0.322
107	ENSDARG00000040237	mef2d	1	0.0210733267145079	0.281426321516279	0.18	0.11
108	ENSDARG00000040277	fbxo32	1	0.000605775916972036	0.415608612813951	0.163	0.069
109	ENSDARG00000040295	apoeb	1	0.0701350161444994	-0.324137072083625	0.11	0.159
110	ENSDARG00000040526	s1pr5a	1	0.679612715235253	-0.261542337585723	0.293	0.302
111	ENSDARG00000040988	tpi1b	1	0.0186048333135536	0.680069283403872	0.304	0.233
112	ENSDARG00000042133	si:dkey-51e6.1	1	7.02713107788642e-05	0.454328097241852	0.216	0.09
113	ENSDARG00000042319	cdca4	1	0.0349256427308516	0.251714656152501	0.205	0.139
114	ENSDARG00000042410	rab40b	1	0.0167216225364367	0.258306355981353	0.23	0.151
115	ENSDARG00000042428	gstt1a	1	0.00219352651532765	-0.325811119528406	0.049	0.122
116	ENSDARG00000042777	ndufa11	1	0.0914549918000238	0.291528874588855	0.173	0.122
117	ENSDARG00000043665	glrx5	1	0.115288382857515	-0.274975078094843	0.138	0.184
118	ENSDARG00000044601	rtn4a	1	0.263137716616625	0.28618763906351	0.311	0.282
119	ENSDARG00000044935	hpdb	1	0.317252350389592	0.297677894520975	0.117	0.09
120	ENSDARG00000044975	krt94	1	0.064632394712252	0.328711591731359	0.117	0.069
121	ENSDARG00000045180	acta2	1	0.388420984125352	0.303406752586731	0.647	0.645
122	ENSDARG00000045639	elavl4	1	0.373018914099791	0.340551309051869	0.152	0.127
123	ENSDARG00000052000	cav2	1	0.0203858100963753	-0.332134837856284	0.127	0.196
124	ENSDARG00000053326	gna11b	1	0.10072517617688	0.251965390787733	0.11	0.069
125	ENSDARG00000053468	adam10a	1	0.00888593465730422	-0.30201022610497	0.088	0.159
126	ENSDARG00000053542	kctd12.2	1	0.264087197091405	-0.33744289947871	0.272	0.298
127	ENSDARG00000053684	aldob	1	0.466860652191092	0.838367534776302	0.82	0.845
128	ENSDARG00000053912	fbl	1	0.00801410571035092	0.361452961810386	0.24	0.151
129	ENSDARG00000054191	pgk1	1	0.459482899454986	0.513556046021608	0.23	0.212
130	ENSDARG00000054916	eif4ebp3	1	0.0057031097238718	0.269298091624928	0.53	0.416
131	ENSDARG00000055192	zgc:136930	1	0.000722341317177657	-0.349243839129712	0.332	0.473
132	ENSDARG00000055389	si:dkey-67c22.2	1	0.217432858273769	0.272411428610577	0.191	0.151
133	ENSDARG00000055514	icn2	1	0.000191842610424593	-0.665056467932382	0.099	0.212
134	ENSDARG00000055589	s100t	1	0.00413377998985261	0.342796331996077	0.113	0.045
135	ENSDARG00000055618	acta1b	1	0.116801896631414	-0.285292416056355	0.145	0.196
136	ENSDARG00000055868	rsl1d1	1	0.0154072833451381	0.257333783245694	0.463	0.371
137	ENSDARG00000056008	atp5mc1	1	0.0211171744273308	0.263325969564723	0.187	0.114
138	ENSDARG00000056795	serpine1	1	0.103332877793323	-0.26663619242542	0.18	0.233
139	ENSDARG00000057940	dido1	1	0.0467684512665527	-0.2512456700327	0.159	0.22
140	ENSDARG00000058226	ak3	1	0.137830903698393	0.331625383967103	0.141	0.106
141	ENSDARG00000059360	srsf3b	1	0.019137932848422	-0.290131649313247	0.099	0.167
142	ENSDARG00000059836	ddit3	1	0.291318189802486	0.276116324209743	0.102	0.078
143	ENSDARG00000060796	slc20a2	1	0.00994990025063673	0.282449048415443	0.159	0.086
144	ENSDARG00000061436	col6a2	1	0.00760522368334242	-0.378921516222524	0.057	0.122
145	ENSDARG00000063924	mt-cyb	1	0.0171834786797352	-0.289702528801111	0.799	0.829
146	ENSDARG00000067990	myhz1.1	1	0.0158426658474114	0.368550906938029	0.597	0.678
147	ENSDARG00000067995	myhz1.2	1	0.735383278236937	0.549577627343655	0.233	0.224
148	ENSDARG00000067997	myhz1.3	1	0.106840504658287	0.322914742595304	0.131	0.184
149	ENSDARG00000068436	h3f3b.1	1	0.0624260059689649	-0.29594388092738	0.47	0.514
150	ENSDARG00000068732	spry4	1	0.0836898883302579	-0.317301881029571	0.187	0.237
151	ENSDARG00000069093	col2a1a	1	0.852269439870421	-0.31259583552708	0.11	0.102
152	ENSDARG00000069175	vps4b	1	0.147413476095086	-0.251478658185541	0.184	0.229
153	ENSDARG00000069853	txndc9	1	0.0341476179929735	-0.260524953031487	0.314	0.388
154	ENSDARG00000070047	rgs4	1	0.354202076902699	-0.265198698775677	0.106	0.131
155	ENSDARG00000070360	inka1a	1	0.312901680236808	-0.308378925121697	0.17	0.2
156	ENSDARG00000070472	arf5	1	0.000959580877792247	0.270186530074519	0.339	0.204
157	ENSDARG00000070822	cnp	1	0.138272430614816	-0.294543320329834	0.12	0.159
158	ENSDARG00000070873	ccl25b	1	0.72340302720896	0.392090996119395	0.18	0.2
159	ENSDARG00000071196	cavin2b	1	0.00299257502423996	0.276881477286373	0.47	0.339
160	ENSDARG00000071203	sptssa	1	0.0176820359508862	-0.266908642126555	0.078	0.139
161	ENSDARG00000071658	ywhag2	1	0.106803912063576	-0.312090842665706	0.095	0.139
162	ENSDARG00000073750	crygm2d18	1	0.0349464805975801	-0.309361320754605	0.064	0.114
163	ENSDARG00000074652	smtna	1	0.29422565665569	-0.273354476004069	0.099	0.127
164	ENSDARG00000076838	apom	1	0.000186478689262132	-0.504104262623449	0.032	0.114
165	ENSDARG00000077139	col6a3	1	0.225526710722466	-0.283261189881917	0.085	0.114
166	ENSDARG00000077726	nocta	1	0.0286102964743561	-0.289972427675048	0.152	0.224
167	ENSDARG00000077811	sox11a	1	0.3660679734926	0.254883298356005	0.159	0.131
168	ENSDARG00000078042	il10rb	1	0.00584805962857206	0.263466586120668	0.166	0.086
169	ENSDARG00000078113	atp5mea	1	0.0254135852343171	-0.282272308651902	0.191	0.261
170	ENSDARG00000079636	fam177a1	1	0.00612301359753821	-0.254587282454649	0.081	0.155
171	ENSDARG00000086881	ier2b	1	0.265508837777943	-0.292115200764055	0.223	0.257
172	ENSDARG00000087636	hmgn6	1	0.042549270555966	0.268506638398463	0.488	0.412
173	ENSDARG00000089382	zgc:158463	1	0.0421287034295599	0.289979573191817	0.392	0.306
174	ENSDARG00000089681	btf3l4	1	0.0342959768903483	-0.341854285609036	0.145	0.208
175	ENSDARG00000092170	apoc1	1	0.0225633203400608	-0.505100434684207	0.078	0.135
176	ENSDARG00000093549	selenop	1	0.016464890472594	-0.263698319883221	0.615	0.657
177	ENSDARG00000094422	si:dkey-12l12.1	1	0.829207403312773	-0.288737972512788	0.134	0.122
178	ENSDARG00000094673	rhoab	1	0.126089475333429	-0.325622470415626	0.216	0.261
179	ENSDARG00000095901	col18a1b	1	0.0040605284453624	-0.267574253663943	0.039	0.102
180	ENSDARG00000096242	si:ch211-76l23.4	1	0.00792920088317147	0.4135355822764	0.106	0.045
181	ENSDARG00000097057	fxyd6l	1	0.0149674638430549	-0.300348153031242	0.396	0.49
182	ENSDARG00000099200	zgc:123103	1	0.000929208367087114	-0.294237935379108	0.039	0.114
183	ENSDARG00000099730	pkma	1	0.0979245808926167	0.853101429028018	0.272	0.224
184	ENSDARG00000100133	cnmd	1	0.928042153974637	-0.260309002117797	0.117	0.11
185	ENSDARG00000100446	si:ch211-286o17.1	1	0.0365393746337841	-0.253401719334735	0.435	0.502
186	ENSDARG00000101251	ldha	1	0.0966921173635629	0.564373094190284	0.18	0.135
187	ENSDARG00000101631	etfa	1	0.127169519574213	0.255595828105884	0.191	0.143
188	ENSDARG00000102415	scinla	1	0.0534604909660564	-0.290624066393531	0.064	0.11
189	ENSDARG00000103092	grem2b	1	0.253456994379931	-0.336790670622155	0.092	0.118
190	ENSDARG00000103114	ndufa4l2a	1	0.594541378112484	-0.436133331395004	0.163	0.171
191	ENSDARG00000103720	zgc:162730	1	0.0122160373153251	-0.312986642709053	0.537	0.592
192	ENSDARG00000104347	rtn4b	1	0.0151251897485269	0.326053865528716	0.198	0.118
193	ENSDARG00000104782	oaz1b	1	0.000760724362934257	-0.287357052954139	0.3	0.441
194	ENSDARG00000109337	nanos1	1	0.0260854520717465	0.358756209959204	0.152	0.09
