## Supplementary material for "GLOBAL HOST RESPONSES TO THE MICROBIOTA AT SINGLE CELL RESOLUTION IN GNOTOBIOTIC ZEBRAFISH": Lists of DEGs and GO per Cluster: clu27_GOresults_CVZup.tsv

ONTOLOGY	ID	Description	GeneRatio	BgRatio	pvalue	p.adjust	qvalue	geneID	Count
GO:0022613	BP	GO:0022613	ribonucleoprotein complex biogenesis	5/15	374/19170	7.0349160114089e-06	7.0349160114089e-06	0.000851595096117919	ENSDARG00000008740/ENSDARG00000018902/ENSDARG00000053912/ENSDARG00000055903/ENSDARG00000105117	5
GO:0042254	BP	GO:0042254	ribosome biogenesis	4/15	251/19170	3.49650595726672e-05	3.49650595726672e-05	0.00211630623729301	ENSDARG00000008740/ENSDARG00000018902/ENSDARG00000053912/ENSDARG00000105117	4
GO:0006364	BP	GO:0006364	rRNA processing	3/15	162/19170	0.000250159034192801	0.000250159034192801	0.0100941364674288	ENSDARG00000008740/ENSDARG00000018902/ENSDARG00000053912	3
GO:0016072	BP	GO:0016072	rRNA metabolic process	3/15	181/19170	0.000346479452261903	0.000346479452261903	0.0104855623710839	ENSDARG00000008740/ENSDARG00000018902/ENSDARG00000053912	3
GO:0042273	BP	GO:0042273	ribosomal large subunit biogenesis	2/15	71/19170	0.00137651252228861	0.00137651252228861	0.0333260926448822	ENSDARG00000018902/ENSDARG00000105117	2
GO:0034470	BP	GO:0034470	ncRNA processing	3/15	311/19170	0.00166485105695963	0.00166485105695963	0.0335891002719925	ENSDARG00000008740/ENSDARG00000018902/ENSDARG00000053912	3
GO:0005730	CC	GO:0005730	nucleolus	4/16	264/19398	5.36552479454969e-05	5.36552479454969e-05	0.00129902179236466	ENSDARG00000018902/ENSDARG00000053912/ENSDARG00000070657/ENSDARG00000105117	4
GO:0044452	CC	GO:0044452	nucleolar part	2/16	58/19398	0.00102634595173826	0.00102634595173826	0.0124241878368315	ENSDARG00000018902/ENSDARG00000053912	2
GO:0030684	CC	GO:0030684	preribosome	2/16	88/19398	0.00234278055712784	0.00234278055712784	0.0189066501101545	ENSDARG00000018902/ENSDARG00000053912	2
GO:0015030	CC	GO:0015030	Cajal body	1/16	13/19398	0.0106731339442588	0.0106731339442588	0.0396468614993288	ENSDARG00000053912	1
GO:0005901	CC	GO:0005901	caveola	1/16	15/19398	0.0123056441591726	0.0123056441591726	0.0396468614993288	ENSDARG00000103747	1
GO:0071004	CC	GO:0071004	U2-type prespliceosome	1/16	15/19398	0.0123056441591726	0.0123056441591726	0.0396468614993288	ENSDARG00000055903	1
GO:0071010	CC	GO:0071010	prespliceosome	1/16	15/19398	0.0123056441591726	0.0123056441591726	0.0396468614993288	ENSDARG00000055903	1
GO:0005732	CC	GO:0005732	small nucleolar ribonucleoprotein complex	1/16	19/19398	0.0155630910262677	0.0155630910262677	0.0396468614993288	ENSDARG00000053912	1
GO:0005685	CC	GO:0005685	U1 snRNP	1/16	20/19398	0.0163758775758097	0.0163758775758097	0.0396468614993288	ENSDARG00000055903	1
GO:0044853	CC	GO:0044853	plasma membrane raft	1/16	20/19398	0.0163758775758097	0.0163758775758097	0.0396468614993288	ENSDARG00000103747	1
GO:0005743	CC	GO:0005743	mitochondrial inner membrane	2/16	291/19398	0.0234298333376841	0.0234298333376841	0.0408509255611971	ENSDARG00000043154/ENSDARG00000052840	2
GO:0030687	CC	GO:0030687	preribosome, large subunit precursor	1/16	29/19398	0.0236626989552056	0.0236626989552056	0.0408509255611971	ENSDARG00000018902	1
GO:0030686	CC	GO:0030686	90S preribosome	1/16	34/19398	0.0276890342308628	0.0276890342308628	0.0408509255611971	ENSDARG00000018902	1
GO:0019866	CC	GO:0019866	organelle inner membrane	2/16	326/19398	0.0289278401395547	0.0289278401395547	0.0408509255611971	ENSDARG00000043154/ENSDARG00000052840	2
GO:0042383	CC	GO:0042383	sarcolemma	1/16	38/19398	0.0308988889723592	0.0308988889723592	0.0408509255611971	ENSDARG00000103747	1
GO:0032040	CC	GO:0032040	small-subunit processome	1/16	42/19398	0.0340988073727362	0.0340988073727362	0.0408509255611971	ENSDARG00000053912	1
GO:0099513	CC	GO:0099513	polymeric cytoskeletal fiber	2/16	360/19398	0.0347186432105703	0.0347186432105703	0.0408509255611971	ENSDARG00000018404/ENSDARG00000031164	2
GO:0005747	CC	GO:0005747	mitochondrial respiratory chain complex I	1/16	44/19398	0.0356950494211494	0.0356950494211494	0.0408509255611971	ENSDARG00000052840	1
GO:0030964	CC	GO:0030964	NADH dehydrogenase complex	1/16	44/19398	0.0356950494211494	0.0356950494211494	0.0408509255611971	ENSDARG00000052840	1
GO:0045271	CC	GO:0045271	respiratory chain complex I	1/16	44/19398	0.0356950494211494	0.0356950494211494	0.0408509255611971	ENSDARG00000052840	1
GO:0005684	CC	GO:0005684	U2-type spliceosomal complex	1/16	47/19398	0.038084776130187	0.038084776130187	0.0408509255611971	ENSDARG00000055903	1
GO:0031966	CC	GO:0031966	mitochondrial membrane	2/16	407/19398	0.0434062513431157	0.0434062513431157	0.0408509255611971	ENSDARG00000043154/ENSDARG00000052840	2
GO:0045121	CC	GO:0045121	membrane raft	1/16	54/19398	0.0436392312822382	0.0436392312822382	0.0408509255611971	ENSDARG00000103747	1
GO:0098589	CC	GO:0098589	membrane region	1/16	54/19398	0.0436392312822382	0.0436392312822382	0.0408509255611971	ENSDARG00000103747	1
GO:0098857	CC	GO:0098857	membrane microdomain	1/16	54/19398	0.0436392312822382	0.0436392312822382	0.0408509255611971	ENSDARG00000103747	1
GO:0005925	CC	GO:0005925	focal adhesion	1/16	58/19398	0.0467996906886555	0.0467996906886555	0.0408509255611971	ENSDARG00000103747	1
GO:0005924	CC	GO:0005924	cell-substrate adherens junction	1/16	59/19398	0.0475882741917052	0.0475882741917052	0.0408509255611971	ENSDARG00000103747	1
GO:0030055	CC	GO:0030055	cell-substrate junction	1/16	59/19398	0.0475882741917052	0.0475882741917052	0.0408509255611971	ENSDARG00000103747	1
GO:0005740	CC	GO:0005740	mitochondrial envelope	2/16	439/19398	0.0497450961917929	0.0497450961917929	0.0408509255611971	ENSDARG00000043154/ENSDARG00000052840	2
