## Supplementary material for "GLOBAL HOST RESPONSES TO THE MICROBIOTA AT SINGLE CELL RESOLUTION IN GNOTOBIOTIC ZEBRAFISH": Lists of DEGs and GO per Cluster: clu27_GOresults_CVZup_fdr.tsv

ONTOLOGY	ID	Description	GeneRatio	BgRatio	pvalue	p.adjust	qvalue	geneID	Count
GO:0022613	BP	GO:0022613	ribonucleoprotein complex biogenesis	5/15	374/19170	7.0349160114089e-06	0.00128738963008783	0.000851595096117919	ENSDARG00000008740/ENSDARG00000018902/ENSDARG00000053912/ENSDARG00000055903/ENSDARG00000105117	5
GO:0042254	BP	GO:0042254	ribosome biogenesis	4/15	251/19170	3.49650595726672e-05	0.00319930295089905	0.00211630623729301	ENSDARG00000008740/ENSDARG00000018902/ENSDARG00000053912/ENSDARG00000105117	4
GO:0006364	BP	GO:0006364	rRNA processing	3/15	162/19170	0.000250159034192801	0.0152597010857609	0.0100941364674288	ENSDARG00000008740/ENSDARG00000018902/ENSDARG00000053912	3
GO:0016072	BP	GO:0016072	rRNA metabolic process	3/15	181/19170	0.000346479452261903	0.015851434940982	0.0104855623710839	ENSDARG00000008740/ENSDARG00000018902/ENSDARG00000053912	3
GO:0005730	CC	GO:0005730	nucleolus	4/16	264/19398	5.36552479454969e-05	0.00279007289316584	0.00129902179236466	ENSDARG00000018902/ENSDARG00000053912/ENSDARG00000070657/ENSDARG00000105117	4
GO:0044452	CC	GO:0044452	nucleolar part	2/16	58/19398	0.00102634595173826	0.0266849947451947	0.0124241878368315	ENSDARG00000018902/ENSDARG00000053912	2
GO:0030684	CC	GO:0030684	preribosome	2/16	88/19398	0.00234278055712784	0.0406081963235492	0.0189066501101545	ENSDARG00000018902/ENSDARG00000053912	2
