## Supplementary material for "GLOBAL HOST RESPONSES TO THE MICROBIOTA AT SINGLE CELL RESOLUTION IN GNOTOBIOTIC ZEBRAFISH": Lists of DEGs and GO per Cluster: clu27_GOresults_GFup_fdr.tsv

ONTOLOGY	ID	Description	GeneRatio	BgRatio	pvalue	p.adjust	qvalue	geneID	Count
GO:0002088	BP	GO:0002088	lens development in camera-type eye	21/36	105/19170	2.0028334992682e-39	3.96561032855104e-37	2.61422477799218e-37	ENSDARG00000087324/ENSDARG00000024548/ENSDARG00000053862/ENSDARG00000041925/ENSDARG00000068507/ENSDARG00000069801/ENSDARG00000053875/ENSDARG00000030411/ENSDARG00000087765/ENSDARG00000016793/ENSDARG00000032929/ENSDARG00000076790/ENSDARG00000086658/ENSDARG00000088823/ENSDARG00000030349/ENSDARG00000007576/ENSDARG00000057460/ENSDARG00000069827/ENSDARG00000074001/ENSDARG00000076572/ENSDARG00000013963	21
GO:0007601	BP	GO:0007601	visual perception	20/36	186/19170	1.22543837310513e-31	1.21318398937408e-29	7.99759780342297e-30	ENSDARG00000087324/ENSDARG00000024548/ENSDARG00000053862/ENSDARG00000041925/ENSDARG00000068507/ENSDARG00000069801/ENSDARG00000053875/ENSDARG00000030411/ENSDARG00000087765/ENSDARG00000016793/ENSDARG00000032929/ENSDARG00000076790/ENSDARG00000086658/ENSDARG00000088823/ENSDARG00000030349/ENSDARG00000007576/ENSDARG00000057460/ENSDARG00000069827/ENSDARG00000074001/ENSDARG00000076572	20
GO:0050953	BP	GO:0050953	sensory perception of light stimulus	20/36	195/19170	3.2928973390323e-31	2.17331224376132e-29	1.43269919312283e-29	ENSDARG00000087324/ENSDARG00000024548/ENSDARG00000053862/ENSDARG00000041925/ENSDARG00000068507/ENSDARG00000069801/ENSDARG00000053875/ENSDARG00000030411/ENSDARG00000087765/ENSDARG00000016793/ENSDARG00000032929/ENSDARG00000076790/ENSDARG00000086658/ENSDARG00000088823/ENSDARG00000030349/ENSDARG00000007576/ENSDARG00000057460/ENSDARG00000069827/ENSDARG00000074001/ENSDARG00000076572	20
GO:0043010	BP	GO:0043010	camera-type eye development	21/36	441/19170	1.00153938856906e-25	4.95761997341684e-24	3.26818116269903e-24	ENSDARG00000087324/ENSDARG00000024548/ENSDARG00000053862/ENSDARG00000041925/ENSDARG00000068507/ENSDARG00000069801/ENSDARG00000053875/ENSDARG00000030411/ENSDARG00000087765/ENSDARG00000016793/ENSDARG00000032929/ENSDARG00000076790/ENSDARG00000086658/ENSDARG00000088823/ENSDARG00000030349/ENSDARG00000007576/ENSDARG00000057460/ENSDARG00000069827/ENSDARG00000074001/ENSDARG00000076572/ENSDARG00000013963	21
GO:0007600	BP	GO:0007600	sensory perception	20/36	402/19170	9.0828866391275e-25	3.59682310909449e-23	2.37111145947749e-23	ENSDARG00000087324/ENSDARG00000024548/ENSDARG00000053862/ENSDARG00000041925/ENSDARG00000068507/ENSDARG00000069801/ENSDARG00000053875/ENSDARG00000030411/ENSDARG00000087765/ENSDARG00000016793/ENSDARG00000032929/ENSDARG00000076790/ENSDARG00000086658/ENSDARG00000088823/ENSDARG00000030349/ENSDARG00000007576/ENSDARG00000057460/ENSDARG00000069827/ENSDARG00000074001/ENSDARG00000076572	20
GO:0005882	CC	GO:0005882	intermediate filament	3/30	91/19398	0.000369933346572825	0.00439305508771892	0.00221160668031616	ENSDARG00000090268/ENSDARG00000036832/ENSDARG00000058371	3
GO:0045111	CC	GO:0045111	intermediate filament cytoskeleton	3/30	92/19398	0.000382004790236428	0.00439305508771892	0.00221160668031616	ENSDARG00000090268/ENSDARG00000036832/ENSDARG00000058371	3
GO:0015629	CC	GO:0015629	actin cytoskeleton	3/30	325/19398	0.0135395990491077	0.0480009957735721	0.0241652610301736	ENSDARG00000000563/ENSDARG00000012944/ENSDARG00000027063	3
GO:0099513	CC	GO:0099513	polymeric cytoskeletal fiber	3/30	360/19398	0.0177645749366151	0.0480009957735721	0.0241652610301736	ENSDARG00000090268/ENSDARG00000036832/ENSDARG00000058371	3
GO:0034364	CC	GO:0034364	high-density lipoprotein particle	1/30	13/19398	0.019925764236894	0.0480009957735721	0.0241652610301736	ENSDARG00000101324	1
GO:0042627	CC	GO:0042627	chylomicron	1/30	13/19398	0.019925764236894	0.0480009957735721	0.0241652610301736	ENSDARG00000101324	1
GO:0045095	CC	GO:0045095	keratin filament	1/30	13/19398	0.019925764236894	0.0480009957735721	0.0241652610301736	ENSDARG00000058371	1
GO:0005885	CC	GO:0005885	Arp2/3 protein complex	1/30	15/19398	0.0229569979786649	0.0480009957735721	0.0241652610301736	ENSDARG00000027063	1
GO:0032994	CC	GO:0032994	protein-lipid complex	1/30	15/19398	0.0229569979786649	0.0480009957735721	0.0241652610301736	ENSDARG00000101324	1
GO:0034358	CC	GO:0034358	plasma lipoprotein particle	1/30	15/19398	0.0229569979786649	0.0480009957735721	0.0241652610301736	ENSDARG00000101324	1
GO:1990777	CC	GO:1990777	lipoprotein particle	1/30	15/19398	0.0229569979786649	0.0480009957735721	0.0241652610301736	ENSDARG00000101324	1
GO:0005212	MF	GO:0005212	structural constituent of eye lens	21/38	75/19574	2.2402471993921e-42	8.06488991781156e-41	5.65957187214846e-41	ENSDARG00000087324/ENSDARG00000024548/ENSDARG00000053862/ENSDARG00000041925/ENSDARG00000068507/ENSDARG00000069801/ENSDARG00000053875/ENSDARG00000030411/ENSDARG00000087765/ENSDARG00000016793/ENSDARG00000032929/ENSDARG00000076790/ENSDARG00000086658/ENSDARG00000088823/ENSDARG00000030349/ENSDARG00000007576/ENSDARG00000015445/ENSDARG00000057460/ENSDARG00000069827/ENSDARG00000074001/ENSDARG00000076572	21
GO:0051015	MF	GO:0051015	actin filament binding	4/38	230/19574	0.00100193316258818	0.0180347969265872	0.0126559978432191	ENSDARG00000000563/ENSDARG00000012944/ENSDARG00000027063/ENSDARG00000102415	4
GO:0003779	MF	GO:0003779	actin binding	5/38	448/19574	0.00165396214510491	0.0198475457412589	0.0139281022745677	ENSDARG00000000563/ENSDARG00000012944/ENSDARG00000027063/ENSDARG00000088091/ENSDARG00000102415	5
