## Supplementary material for "GLOBAL HOST RESPONSES TO THE MICROBIOTA AT SINGLE CELL RESOLUTION IN GNOTOBIOTIC ZEBRAFISH": Lists of DEGs and GO per Cluster: cluster27_CVZvGF.tsv

gene	gene_NAME	p_val_adj	p_val	avg_logFC	pct.1	pct.2
1	ENSDARG00000086917	crygm2d2	5.03451604186536e-35	2.28239914854718e-39	-1.45435089431634	0.244	0.766
2	ENSDARG00000087324	crygm2d1	5.40282539468856e-32	2.44937228882426e-36	-1.29993591918889	0.153	0.674
3	ENSDARG00000024548	cryba4	5.87622900520856e-32	2.66398993798557e-36	-1.24610867959557	0.225	0.762
4	ENSDARG00000053862	crygmx	1.14568304635074e-30	5.1939570511866e-35	-1.20686219982143	0.182	0.703
5	ENSDARG00000109861	BX545855.1	4.83022047335308e-27	2.18978169977019e-31	-1.2432134427507	0.171	0.653
6	ENSDARG00000041925	cryba2b	3.34507996943989e-26	1.51649286854651e-30	-1.21920839487591	0.124	0.59
7	ENSDARG00000068507	crybb1	9.44851375341888e-26	4.28348615169956e-30	-1.2927293494411	0.262	0.699
8	ENSDARG00000069801	crygm2d12	2.00370354705944e-25	9.08379520835722e-30	-1.15494914730394	0.135	0.598
9	ENSDARG00000053875	cryba1b	4.5678910102981e-25	2.07085456990575e-29	-1.17915974611545	0.16	0.619
10	ENSDARG00000030411	crygn2	8.21032145254257e-23	3.72215135213645e-27	-1.14540689281008	0.204	0.636
11	ENSDARG00000087765	crygm2d10	2.08017163917614e-22	9.43046350156921e-27	-1.09977139104188	0.135	0.569
12	ENSDARG00000016793	crybb1l2	3.72945943228228e-22	1.69075139735347e-26	-1.00696836490124	0.124	0.552
13	ENSDARG00000032929	cryba1l1	5.25055369377875e-22	2.38033987386833e-26	-1.11081888768105	0.255	0.669
14	ENSDARG00000076790	crygm2d16	3.71614207065412e-18	1.68471396801801e-22	-0.847398654112048	0.047	0.402
15	ENSDARG00000094310	si:ch211-255g12.6	1.00257886326948e-16	4.5451938673927e-21	-0.952115533862996	0.12	0.485
16	ENSDARG00000086658	crygm2d21	2.12654383304897e-15	9.64069196232194e-20	-0.824159354780745	0.065	0.397
17	ENSDARG00000088823	crygm2d3	3.98917179557555e-12	1.80849206436465e-16	-0.799053518599915	0.087	0.381
18	ENSDARG00000030349	cryba2a	2.44017480773294e-11	1.10625387965044e-15	-0.695969873496131	0.073	0.36
19	ENSDARG00000007576	crybb1l1	4.87300701856362e-11	2.20917899109784e-15	-0.708440049717127	0.12	0.423
20	ENSDARG00000015445	lim2.4	1.46879152431711e-10	6.65877017099061e-15	-0.7358500068029	0.051	0.305
21	ENSDARG00000116164	crygm2d8	4.38029820558128e-10	1.98580932341159e-14	-0.784037588338465	0.087	0.36
22	ENSDARG00000057460	crygm2d13	9.10274349118734e-10	4.12673111396652e-14	-0.844999886376334	0.124	0.406
23	ENSDARG00000069827	crygm2d11	0.000545411381424838	2.47262390708513e-08	-0.439470469196041	0.036	0.188
24	ENSDARG00000015866	apoa2	0.00153978567560225	6.98062233929751e-08	-0.432532023351547	0.582	0.766
25	ENSDARG00000038439	fabp10a	0.00204695377099415	9.27987021032798e-08	-0.439965366663118	0.364	0.577
26	ENSDARG00000074001	crygmxl2	0.00249890908031871	1.1328810773047e-07	-0.468927191651776	0.036	0.176
27	ENSDARG00000076572	crygm2d7	0.00622303760983612	2.82121570851216e-07	-0.417500472213956	0.076	0.238
28	ENSDARG00000069439	ptgdsa	0.0225275251000544	1.02128593254395e-06	0.379631746849754	0.222	0.071
29	ENSDARG00000090268	krtt1c19e	0.149952670256921	6.79810818101916e-06	-0.38633968546059	0.367	0.569
30	ENSDARG00000101324	apoa1b	0.190968422546698	8.65755837096281e-06	-0.272911744169694	0.615	0.782
31	ENSDARG00000013963	mipb	0.735952522488622	3.33644266247448e-05	-0.278753999727989	0.025	0.117
32	ENSDARG00000036832	cyt1l	0.812498365917502	3.68346344146116e-05	-0.358231172778256	0.138	0.276
33	ENSDARG00000087164	crygm2d4	0.939112481002181	4.25746885938064e-05	-0.366027785166905	0.065	0.184
34	ENSDARG00000000563	ttn.1	1	0.00395431056467026	-0.287341912824134	0.124	0.222
35	ENSDARG00000001760	tnxba	1	0.0238417790320526	-0.373398347224281	0.164	0.238
36	ENSDARG00000002644	rgs5a	1	0.00277018640774039	0.292257306363027	0.229	0.126
37	ENSDARG00000004724	tcea3	1	0.0053157887615837	0.27430757122926	0.258	0.163
38	ENSDARG00000008740	esf1	1	0.00716278540147651	0.273639152107267	0.262	0.172
39	ENSDARG00000010051	ufd1l	1	0.00124547702058718	0.252487306831146	0.513	0.402
40	ENSDARG00000011824	pbxip1b	1	0.0532278328633685	0.263526671953688	0.204	0.146
41	ENSDARG00000012944	myhz2	1	0.000160928581979898	-0.379438768981551	0.196	0.339
42	ENSDARG00000018404	krt18a.1	1	0.00129229372479878	0.331056309992678	0.942	0.887
43	ENSDARG00000018902	pes	1	0.00273720832786793	0.277547198454813	0.324	0.213
44	ENSDARG00000019702	aldocb	1	0.292892938216396	0.262570278651259	0.189	0.159
45	ENSDARG00000025254	s100a10b	1	0.603645837359269	0.638633860631049	0.309	0.343
46	ENSDARG00000027063	arpc1b	1	0.0380205624144532	-0.255708697289322	0.247	0.318
47	ENSDARG00000027582	angptl7	1	0.737595629055286	0.250051138141781	0.149	0.163
48	ENSDARG00000028618	krt18b	1	0.843228735904934	0.44518727766685	0.244	0.243
49	ENSDARG00000029069	tnni2a.4	1	0.212881117239181	-0.260605006976054	0.804	0.828
50	ENSDARG00000030463	tppp3	1	0.872538893440625	0.389429124050784	0.098	0.105
51	ENSDARG00000031164	tuba8l2	1	0.00102968485773479	0.255784887268012	0.833	0.766
52	ENSDARG00000031683	fosab	1	0.000930751953118826	-0.485105668113677	0.589	0.686
53	ENSDARG00000033683	tpma	1	0.11021870074371	-0.253433334646301	0.851	0.862
54	ENSDARG00000036036	mdka	1	0.44625624133802	-0.254702238427183	0.262	0.285
55	ENSDARG00000037116	cxcl12a	1	0.171983683366976	-0.409244231639802	0.084	0.117
56	ENSDARG00000037804	phlda3	1	0.00733755330105516	-0.281992469441689	0.087	0.163
57	ENSDARG00000043154	ucp2	1	0.00764217271727228	0.272892395646561	0.742	0.669
58	ENSDARG00000043806	postna	1	0.0366283243882432	0.412443255404	0.102	0.054
59	ENSDARG00000044356	tp63	1	0.000181554286824576	0.450226890839172	0.276	0.146
60	ENSDARG00000052840	ndufs4	1	4.80676179508894e-05	0.285268209787347	0.284	0.142
61	ENSDARG00000053912	fbl	1	0.000423500820488998	0.268779473281769	0.338	0.205
62	ENSDARG00000055903	luc7l	1	0.000254987517956382	0.270170384331033	0.316	0.18
63	ENSDARG00000058371	krt5	1	9.87716579054494e-05	-0.534010001865947	0.575	0.724
64	ENSDARG00000070657	pa2g4b	1	8.36585959865044e-05	0.307686828076988	0.462	0.31
65	ENSDARG00000078473	nucks1a	1	9.41801132085749e-05	-0.317702448841054	0.167	0.305
66	ENSDARG00000079305	hbae3	1	0.99780409088668	0.672547218906526	0.109	0.109
67	ENSDARG00000087390	hbbe1.3	1	0.847697089708282	1.09276124568238	0.16	0.151
68	ENSDARG00000088091	pfn1	1	0.0479889765104023	-0.29484321385551	0.596	0.686
69	ENSDARG00000098507	lyar	1	0.000298557374178751	0.253318483588514	0.153	0.054
70	ENSDARG00000099014	fxyd1	1	0.00438441002408477	0.324873029699629	0.531	0.406
71	ENSDARG00000101135	si:dkey-85k7.7	1	0.00108496385115865	0.318241892121478	0.291	0.172
72	ENSDARG00000102415	scinla	1	0.0114322550749713	-0.309590809725039	0.047	0.105
73	ENSDARG00000103747	cav1	1	0.00234631446265893	0.317071267892016	0.353	0.243
74	ENSDARG00000105117	sdad1	1	0.000102906643176387	0.323325316186846	0.542	0.402
75	ENSDARG00000108475	otos	1	0.818324298175931	-0.356500468128483	0.142	0.13
76	ENSDARG00000112476	surf2	1	0.000467871995423306	0.300428761625522	0.291	0.172
