## Supplementary material for "GLOBAL HOST RESPONSES TO THE MICROBIOTA AT SINGLE CELL RESOLUTION IN GNOTOBIOTIC ZEBRAFISH": Lists of DEGs and GO per Cluster: clu28_GOresults_CVZup.tsv

ONTOLOGY	ID	Description	GeneRatio	BgRatio	pvalue	p.adjust	qvalue	geneID	Count
GO:0009205	BP	GO:0009205	purine ribonucleoside triphosphate metabolic process	7/99	169/19170	2.75337286119525e-05	2.75337286119525e-05	0.0108162670730052	ENSDARG00000011272/ENSDARG00000014287/ENSDARG00000016721/ENSDARG00000019702/ENSDARG00000022456/ENSDARG00000038075/ENSDARG00000099420	7
GO:0009144	BP	GO:0009144	purine nucleoside triphosphate metabolic process	7/99	171/19170	2.96918670885986e-05	2.96918670885986e-05	0.0108162670730052	ENSDARG00000011272/ENSDARG00000014287/ENSDARG00000016721/ENSDARG00000019702/ENSDARG00000022456/ENSDARG00000038075/ENSDARG00000099420	7
GO:0009199	BP	GO:0009199	ribonucleoside triphosphate metabolic process	7/99	181/19170	4.26809481282944e-05	4.26809481282944e-05	0.0108162670730052	ENSDARG00000011272/ENSDARG00000014287/ENSDARG00000016721/ENSDARG00000019702/ENSDARG00000022456/ENSDARG00000038075/ENSDARG00000099420	7
GO:0009141	BP	GO:0009141	nucleoside triphosphate metabolic process	7/99	195/19170	6.83843448568996e-05	6.83843448568996e-05	0.0108162670730052	ENSDARG00000011272/ENSDARG00000014287/ENSDARG00000016721/ENSDARG00000019702/ENSDARG00000022456/ENSDARG00000038075/ENSDARG00000099420	7
GO:0009145	BP	GO:0009145	purine nucleoside triphosphate biosynthetic process	5/99	88/19170	9.25947452018679e-05	9.25947452018679e-05	0.0108162670730052	ENSDARG00000014287/ENSDARG00000019702/ENSDARG00000022456/ENSDARG00000038075/ENSDARG00000099420	5
GO:0009206	BP	GO:0009206	purine ribonucleoside triphosphate biosynthetic process	5/99	88/19170	9.25947452018679e-05	9.25947452018679e-05	0.0108162670730052	ENSDARG00000014287/ENSDARG00000019702/ENSDARG00000022456/ENSDARG00000038075/ENSDARG00000099420	5
GO:0009409	BP	GO:0009409	response to cold	3/99	19/19170	0.000121912481407636	0.000121912481407636	0.0108162670730052	ENSDARG00000024746/ENSDARG00000041691/ENSDARG00000099175	3
GO:0010508	BP	GO:0010508	positive regulation of autophagy	3/99	19/19170	0.000121912481407636	0.000121912481407636	0.0108162670730052	ENSDARG00000030479/ENSDARG00000020693/ENSDARG00000099175	3
GO:0046034	BP	GO:0046034	ATP metabolic process	6/99	150/19170	0.000127873840635044	0.000127873840635044	0.0108162670730052	ENSDARG00000011272/ENSDARG00000014287/ENSDARG00000016721/ENSDARG00000019702/ENSDARG00000022456/ENSDARG00000038075	6
GO:0031331	BP	GO:0031331	positive regulation of cellular catabolic process	5/99	95/19170	0.000133101732115997	0.000133101732115997	0.0108162670730052	ENSDARG00000030479/ENSDARG00000011272/ENSDARG00000020693/ENSDARG00000076847/ENSDARG00000099175	5
GO:0009201	BP	GO:0009201	ribonucleoside triphosphate biosynthetic process	5/99	100/19170	0.000169470743266689	0.000169470743266689	0.0125197525169267	ENSDARG00000014287/ENSDARG00000019702/ENSDARG00000022456/ENSDARG00000038075/ENSDARG00000099420	5
GO:0006165	BP	GO:0006165	nucleoside diphosphate phosphorylation	4/99	56/19170	0.000200041173454446	0.000200041173454446	0.0132499452450096	ENSDARG00000014287/ENSDARG00000019702/ENSDARG00000022456/ENSDARG00000099420	4
GO:0046939	BP	GO:0046939	nucleotide phosphorylation	4/99	58/19170	0.000229258030709994	0.000229258030709994	0.0132499452450096	ENSDARG00000014287/ENSDARG00000019702/ENSDARG00000022456/ENSDARG00000099420	4
GO:0009142	BP	GO:0009142	nucleoside triphosphate biosynthetic process	5/99	108/19170	0.000242888540855988	0.000242888540855988	0.0132499452450096	ENSDARG00000014287/ENSDARG00000019702/ENSDARG00000022456/ENSDARG00000038075/ENSDARG00000099420	5
GO:0071824	BP	GO:0071824	protein-DNA complex subunit organization	6/99	169/19170	0.000244574766504386	0.000244574766504386	0.0132499452450096	ENSDARG00000015315/ENSDARG00000027099/ENSDARG00000035519/ENSDARG00000054804/ENSDARG00000070560/ENSDARG00000087897	6
GO:0006914	BP	GO:0006914	autophagy	6/99	175/19170	0.000295050541926772	0.000295050541926772	0.0141039639856017	ENSDARG00000030479/ENSDARG00000020693/ENSDARG00000035557/ENSDARG00000040822/ENSDARG00000052082/ENSDARG00000099175	6
GO:0061919	BP	GO:0061919	process utilizing autophagic mechanism	6/99	175/19170	0.000295050541926772	0.000295050541926772	0.0141039639856017	ENSDARG00000030479/ENSDARG00000020693/ENSDARG00000035557/ENSDARG00000040822/ENSDARG00000052082/ENSDARG00000099175	6
GO:0009132	BP	GO:0009132	nucleoside diphosphate metabolic process	4/99	63/19170	0.000315586322451826	0.000315586322451826	0.0142475228615678	ENSDARG00000014287/ENSDARG00000019702/ENSDARG00000022456/ENSDARG00000099420	4
GO:0009896	BP	GO:0009896	positive regulation of catabolic process	5/99	119/19170	0.000380577622299896	0.000380577622299896	0.0155271142634809	ENSDARG00000030479/ENSDARG00000011272/ENSDARG00000020693/ENSDARG00000076847/ENSDARG00000099175	5
GO:0009266	BP	GO:0009266	response to temperature stimulus	4/99	67/19170	0.000399731278698906	0.000399731278698906	0.0155271142634809	ENSDARG00000024746/ENSDARG00000041691/ENSDARG00000092362/ENSDARG00000099175	4
GO:0009126	BP	GO:0009126	purine nucleoside monophosphate metabolic process	6/99	187/19170	0.000420358404283355	0.000420358404283355	0.0155271142634809	ENSDARG00000011272/ENSDARG00000014287/ENSDARG00000016721/ENSDARG00000019702/ENSDARG00000022456/ENSDARG00000038075	6
GO:0009167	BP	GO:0009167	purine ribonucleoside monophosphate metabolic process	6/99	187/19170	0.000420358404283355	0.000420358404283355	0.0155271142634809	ENSDARG00000011272/ENSDARG00000014287/ENSDARG00000016721/ENSDARG00000019702/ENSDARG00000022456/ENSDARG00000038075	6
GO:0006754	BP	GO:0006754	ATP biosynthetic process	4/99	75/19170	0.000614211489214396	0.000614211489214396	0.0217012022733874	ENSDARG00000014287/ENSDARG00000019702/ENSDARG00000022456/ENSDARG00000038075	4
GO:0009161	BP	GO:0009161	ribonucleoside monophosphate metabolic process	6/99	203/19170	0.000648116850210824	0.000648116850210824	0.0219450091387174	ENSDARG00000011272/ENSDARG00000014287/ENSDARG00000016721/ENSDARG00000019702/ENSDARG00000022456/ENSDARG00000038075	6
GO:0009123	BP	GO:0009123	nucleoside monophosphate metabolic process	6/99	207/19170	0.000717731469451098	0.000717731469451098	0.0233300502912104	ENSDARG00000011272/ENSDARG00000014287/ENSDARG00000016721/ENSDARG00000019702/ENSDARG00000022456/ENSDARG00000038075	6
GO:0065004	BP	GO:0065004	protein-DNA complex assembly	5/99	141/19170	0.000823936734939976	0.000823936734939976	0.0257521926871928	ENSDARG00000015315/ENSDARG00000027099/ENSDARG00000035519/ENSDARG00000070560/ENSDARG00000087897	5
GO:0031329	BP	GO:0031329	regulation of cellular catabolic process	6/99	225/19170	0.00110550150590421	0.00110550150590421	0.0291387543702132	ENSDARG00000030479/ENSDARG00000011272/ENSDARG00000020693/ENSDARG00000036162/ENSDARG00000076847/ENSDARG00000099175	6
GO:0032479	BP	GO:0032479	regulation of type I interferon production	2/99	10/19170	0.00115645004562248	0.00115645004562248	0.0291387543702132	ENSDARG00000030479/ENSDARG00000099175	2
GO:0032606	BP	GO:0032606	type I interferon production	2/99	10/19170	0.00115645004562248	0.00115645004562248	0.0291387543702132	ENSDARG00000030479/ENSDARG00000099175	2
GO:0032635	BP	GO:0032635	interleukin-6 production	2/99	10/19170	0.00115645004562248	0.00115645004562248	0.0291387543702132	ENSDARG00000030479/ENSDARG00000099175	2
GO:0032675	BP	GO:0032675	regulation of interleukin-6 production	2/99	10/19170	0.00115645004562248	0.00115645004562248	0.0291387543702132	ENSDARG00000030479/ENSDARG00000099175	2
GO:0045898	BP	GO:0045898	regulation of RNA polymerase II transcriptional preinitiation complex assembly	2/99	10/19170	0.00115645004562248	0.00115645004562248	0.0291387543702132	ENSDARG00000015315/ENSDARG00000027099	2
GO:0006091	BP	GO:0006091	generation of precursor metabolites and energy	6/99	228/19170	0.00118329009003392	0.00118329009003392	0.0291387543702132	ENSDARG00000011272/ENSDARG00000014287/ENSDARG00000016721/ENSDARG00000019702/ENSDARG00000022456/ENSDARG00000038075	6
GO:0060261	BP	GO:0060261	positive regulation of transcription initiation from RNA polymerase II promoter	2/99	11/19170	0.00140868515609042	0.00140868515609042	0.0327069155038136	ENSDARG00000015315/ENSDARG00000027099	2
GO:2000144	BP	GO:2000144	positive regulation of DNA-templated transcription, initiation	2/99	11/19170	0.00140868515609042	0.00140868515609042	0.0327069155038136	ENSDARG00000015315/ENSDARG00000027099	2
GO:0009150	BP	GO:0009150	purine ribonucleotide metabolic process	7/99	324/19170	0.001456743997361	0.001456743997361	0.0328832270749326	ENSDARG00000011272/ENSDARG00000014287/ENSDARG00000016721/ENSDARG00000019702/ENSDARG00000022456/ENSDARG00000038075/ENSDARG00000099420	7
GO:0034728	BP	GO:0034728	nucleosome organization	4/99	97/19170	0.00160584543776489	0.00160584543776489	0.0342268035290714	ENSDARG00000035519/ENSDARG00000054804/ENSDARG00000070560/ENSDARG00000087897	4
GO:0006413	BP	GO:0006413	translational initiation	4/99	98/19170	0.00166762123924698	0.00166762123924698	0.0342268035290714	ENSDARG00000003032/ENSDARG00000010194/ENSDARG00000012688/ENSDARG00000029445	4
GO:0032612	BP	GO:0032612	interleukin-1 production	2/99	12/19170	0.0016847390338144	0.0016847390338144	0.0342268035290714	ENSDARG00000030479/ENSDARG00000099175	2
GO:0032652	BP	GO:0032652	regulation of interleukin-1 production	2/99	12/19170	0.0016847390338144	0.0016847390338144	0.0342268035290714	ENSDARG00000030479/ENSDARG00000099175	2
GO:0006163	BP	GO:0006163	purine nucleotide metabolic process	7/99	335/19170	0.00176162062448397	0.00176162062448397	0.0343097193572013	ENSDARG00000011272/ENSDARG00000014287/ENSDARG00000016721/ENSDARG00000019702/ENSDARG00000022456/ENSDARG00000038075/ENSDARG00000099420	7
GO:0006096	BP	GO:0006096	glycolytic process	3/99	47/19170	0.00183723592423113	0.00183723592423113	0.0343097193572013	ENSDARG00000014287/ENSDARG00000019702/ENSDARG00000022456	3
GO:0006757	BP	GO:0006757	ATP generation from ADP	3/99	47/19170	0.00183723592423113	0.00183723592423113	0.0343097193572013	ENSDARG00000014287/ENSDARG00000019702/ENSDARG00000022456	3
GO:0042866	BP	GO:0042866	pyruvate biosynthetic process	3/99	48/19170	0.00195242645580969	0.00195242645580969	0.0343097193572013	ENSDARG00000014287/ENSDARG00000019702/ENSDARG00000022456	3
GO:0060260	BP	GO:0060260	regulation of transcription initiation from RNA polymerase II promoter	2/99	13/19170	0.00198436394986922	0.00198436394986922	0.0343097193572013	ENSDARG00000015315/ENSDARG00000027099	2
GO:1901222	BP	GO:1901222	regulation of NIK/NF-kappaB signaling	2/99	13/19170	0.00198436394986922	0.00198436394986922	0.0343097193572013	ENSDARG00000030479/ENSDARG00000099175	2
GO:2000142	BP	GO:2000142	regulation of DNA-templated transcription, initiation	2/99	13/19170	0.00198436394986922	0.00198436394986922	0.0343097193572013	ENSDARG00000015315/ENSDARG00000027099	2
GO:0009259	BP	GO:0009259	ribonucleotide metabolic process	7/99	344/19170	0.00204620819084762	0.00204620819084762	0.034641945687157	ENSDARG00000011272/ENSDARG00000014287/ENSDARG00000016721/ENSDARG00000019702/ENSDARG00000022456/ENSDARG00000038075/ENSDARG00000099420	7
GO:0009894	BP	GO:0009894	regulation of catabolic process	6/99	256/19170	0.00212829213146371	0.00212829213146371	0.0350694902364024	ENSDARG00000030479/ENSDARG00000011272/ENSDARG00000020693/ENSDARG00000036162/ENSDARG00000076847/ENSDARG00000099175	6
GO:0006325	BP	GO:0006325	chromatin organization	8/99	446/19170	0.00217818317031316	0.00217818317031316	0.0350694902364024	ENSDARG00000030479/ENSDARG00000015427/ENSDARG00000035519/ENSDARG00000054804/ENSDARG00000070560/ENSDARG00000087897/ENSDARG00000099175/ENSDARG00000116491	8
GO:0046031	BP	GO:0046031	ADP metabolic process	3/99	51/19170	0.00232465916229365	0.00232465916229365	0.0350694902364024	ENSDARG00000014287/ENSDARG00000019702/ENSDARG00000022456	3
GO:0022411	BP	GO:0022411	cellular component disassembly	5/99	180/19170	0.0024237041610305	0.0024237041610305	0.0350694902364024	ENSDARG00000021124/ENSDARG00000033655/ENSDARG00000035557/ENSDARG00000040822/ENSDARG00000043976	5
GO:0009135	BP	GO:0009135	purine nucleoside diphosphate metabolic process	3/99	52/19170	0.00245781410737512	0.00245781410737512	0.0350694902364024	ENSDARG00000014287/ENSDARG00000019702/ENSDARG00000022456	3
GO:0009179	BP	GO:0009179	purine ribonucleoside diphosphate metabolic process	3/99	52/19170	0.00245781410737512	0.00245781410737512	0.0350694902364024	ENSDARG00000014287/ENSDARG00000019702/ENSDARG00000022456	3
GO:0009185	BP	GO:0009185	ribonucleoside diphosphate metabolic process	3/99	52/19170	0.00245781410737512	0.00245781410737512	0.0350694902364024	ENSDARG00000014287/ENSDARG00000019702/ENSDARG00000022456	3
GO:0009127	BP	GO:0009127	purine nucleoside monophosphate biosynthetic process	4/99	109/19170	0.00245986126463884	0.00245986126463884	0.0350694902364024	ENSDARG00000014287/ENSDARG00000019702/ENSDARG00000022456/ENSDARG00000038075	4
GO:0009168	BP	GO:0009168	purine ribonucleoside monophosphate biosynthetic process	4/99	109/19170	0.00245986126463884	0.00245986126463884	0.0350694902364024	ENSDARG00000014287/ENSDARG00000019702/ENSDARG00000022456/ENSDARG00000038075	4
GO:0019693	BP	GO:0019693	ribose phosphate metabolic process	7/99	364/19170	0.00280590223124085	0.00280590223124085	0.0393131855266413	ENSDARG00000011272/ENSDARG00000014287/ENSDARG00000016721/ENSDARG00000019702/ENSDARG00000022456/ENSDARG00000038075/ENSDARG00000099420	7
GO:0009152	BP	GO:0009152	purine ribonucleotide biosynthetic process	5/99	191/19170	0.00312914941557833	0.00312914941557833	0.0430990784804009	ENSDARG00000014287/ENSDARG00000019702/ENSDARG00000022456/ENSDARG00000038075/ENSDARG00000099420	5
GO:0034404	BP	GO:0034404	nucleobase-containing small molecule biosynthetic process	4/99	119/19170	0.0033762781683068	0.0033762781683068	0.0457278376479447	ENSDARG00000014287/ENSDARG00000019702/ENSDARG00000022456/ENSDARG00000099420	4
GO:0050708	BP	GO:0050708	regulation of protein secretion	3/99	59/19170	0.00352247534078799	0.00352247534078799	0.0469258147211101	ENSDARG00000030479/ENSDARG00000011272/ENSDARG00000099175	3
GO:0072521	BP	GO:0072521	purine-containing compound metabolic process	7/99	381/19170	0.00360799423055968	0.00360799423055968	0.0470655467721379	ENSDARG00000011272/ENSDARG00000014287/ENSDARG00000016721/ENSDARG00000019702/ENSDARG00000022456/ENSDARG00000038075/ENSDARG00000099420	7
GO:0006164	BP	GO:0006164	purine nucleotide biosynthetic process	5/99	198/19170	0.00364879918952391	0.00364879918952391	0.0470655467721379	ENSDARG00000014287/ENSDARG00000019702/ENSDARG00000022456/ENSDARG00000038075/ENSDARG00000099420	5
GO:0046434	BP	GO:0046434	organophosphate catabolic process	4/99	123/19170	0.0038001588071514	0.0038001588071514	0.0478516778999821	ENSDARG00000014287/ENSDARG00000019702/ENSDARG00000022456/ENSDARG00000071018	4
GO:0050715	BP	GO:0050715	positive regulation of cytokine secretion	2/99	18/19170	0.00382751439161126	0.00382751439161126	0.0478516778999821	ENSDARG00000030479/ENSDARG00000099175	2
GO:0009156	BP	GO:0009156	ribonucleoside monophosphate biosynthetic process	4/99	125/19170	0.00402504474837153	0.00402504474837153	0.0495587646848935	ENSDARG00000014287/ENSDARG00000019702/ENSDARG00000022456/ENSDARG00000038075	4
GO:0000785	CC	GO:0000785	chromatin	10/107	356/19398	2.77115540356008e-05	2.77115540356008e-05	0.00355874693930874	ENSDARG00000030479/ENSDARG00000015427/ENSDARG00000020504/ENSDARG00000035519/ENSDARG00000054804/ENSDARG00000062326/ENSDARG00000087897/ENSDARG00000099175/ENSDARG00000103919/ENSDARG00000116491	10
GO:0005838	CC	GO:0005838	proteasome regulatory particle	3/107	28/19398	0.000483490190576441	0.000483490190576441	0.0223897026500407	ENSDARG00000015315/ENSDARG00000027099/ENSDARG00000070674	3
GO:0000790	CC	GO:0000790	nuclear chromatin	6/107	194/19398	0.00072489553295099	0.00072489553295099	0.0223897026500407	ENSDARG00000030479/ENSDARG00000015427/ENSDARG00000054804/ENSDARG00000087897/ENSDARG00000099175/ENSDARG00000116491	6
GO:0022624	CC	GO:0022624	proteasome accessory complex	3/107	33/19398	0.000789264371012484	0.000789264371012484	0.0223897026500407	ENSDARG00000015315/ENSDARG00000027099/ENSDARG00000070674	3
GO:0044445	CC	GO:0044445	cytosolic part	6/107	201/19398	0.000871730226128634	0.000871730226128634	0.0223897026500407	ENSDARG00000014287/ENSDARG00000015315/ENSDARG00000020609/ENSDARG00000022456/ENSDARG00000027099/ENSDARG00000087390	6
GO:0043024	MF	GO:0043024	ribosomal small subunit binding	3/101	10/19574	1.5585985331883e-05	1.5585985331883e-05	0.00310079076602725	ENSDARG00000010194/ENSDARG00000012688/ENSDARG00000029445	3
GO:0031490	MF	GO:0031490	chromatin DNA binding	4/101	62/19574	0.00029606919181449	0.00029606919181449	0.025927813558194	ENSDARG00000035519/ENSDARG00000062326/ENSDARG00000087897/ENSDARG00000103919	4
GO:0043021	MF	GO:0043021	ribonucleoprotein complex binding	4/101	74/19574	0.000582475293959708	0.000582475293959708	0.025927813558194	ENSDARG00000010194/ENSDARG00000012688/ENSDARG00000029445/ENSDARG00000091079	4
GO:0008135	MF	GO:0008135	translation factor activity, RNA binding	5/101	131/19574	0.000589324702244345	0.000589324702244345	0.025927813558194	ENSDARG00000003032/ENSDARG00000010194/ENSDARG00000012688/ENSDARG00000029445/ENSDARG00000043976	5
GO:0031492	MF	GO:0031492	nucleosomal DNA binding	3/101	34/19574	0.000710364717394006	0.000710364717394006	0.025927813558194	ENSDARG00000035519/ENSDARG00000062326/ENSDARG00000103919	3
GO:0003743	MF	GO:0003743	translation initiation factor activity	4/101	80/19574	0.000781949932707438	0.000781949932707438	0.025927813558194	ENSDARG00000003032/ENSDARG00000010194/ENSDARG00000012688/ENSDARG00000029445	4
GO:0008301	MF	GO:0008301	DNA binding, bending	2/101	10/19574	0.00115472047717929	0.00115472047717929	0.0328183714566747	ENSDARG00000030479/ENSDARG00000099175	2
