## Supplementary material for "GLOBAL HOST RESPONSES TO THE MICROBIOTA AT SINGLE CELL RESOLUTION IN GNOTOBIOTIC ZEBRAFISH": Lists of DEGs and GO per Cluster: clu28_GOresults_GFup.tsv

ONTOLOGY	ID	Description	GeneRatio	BgRatio	pvalue	p.adjust	qvalue	geneID	Count
GO:0002088	BP	GO:0002088	lens development in camera-type eye	20/49	105/19170	2.15825959007907e-33	2.15825959007907e-33	4.68001553217146e-31	ENSDARG00000087324/ENSDARG00000024548/ENSDARG00000053862/ENSDARG00000041925/ENSDARG00000032929/ENSDARG00000068507/ENSDARG00000087765/ENSDARG00000030411/ENSDARG00000053875/ENSDARG00000069801/ENSDARG00000016793/ENSDARG00000057460/ENSDARG00000088823/ENSDARG00000086658/ENSDARG00000007576/ENSDARG00000076790/ENSDARG00000030349/ENSDARG00000076572/ENSDARG00000074001/ENSDARG00000069827	20
GO:0007601	BP	GO:0007601	visual perception	20/49	186/19170	4.25703139912883e-28	4.25703139912883e-28	4.61551825379231e-26	ENSDARG00000087324/ENSDARG00000024548/ENSDARG00000053862/ENSDARG00000041925/ENSDARG00000032929/ENSDARG00000068507/ENSDARG00000087765/ENSDARG00000030411/ENSDARG00000053875/ENSDARG00000069801/ENSDARG00000016793/ENSDARG00000057460/ENSDARG00000088823/ENSDARG00000086658/ENSDARG00000007576/ENSDARG00000076790/ENSDARG00000030349/ENSDARG00000076572/ENSDARG00000074001/ENSDARG00000069827	20
GO:0050953	BP	GO:0050953	sensory perception of light stimulus	20/49	195/19170	1.13721958147931e-27	1.13721958147931e-27	8.21990293981539e-26	ENSDARG00000087324/ENSDARG00000024548/ENSDARG00000053862/ENSDARG00000041925/ENSDARG00000032929/ENSDARG00000068507/ENSDARG00000087765/ENSDARG00000030411/ENSDARG00000053875/ENSDARG00000069801/ENSDARG00000016793/ENSDARG00000057460/ENSDARG00000088823/ENSDARG00000086658/ENSDARG00000007576/ENSDARG00000076790/ENSDARG00000030349/ENSDARG00000076572/ENSDARG00000074001/ENSDARG00000069827	20
GO:0007600	BP	GO:0007600	sensory perception	20/49	402/19170	2.73887237878243e-21	2.73887237878243e-21	1.48475713165574e-19	ENSDARG00000087324/ENSDARG00000024548/ENSDARG00000053862/ENSDARG00000041925/ENSDARG00000032929/ENSDARG00000068507/ENSDARG00000087765/ENSDARG00000030411/ENSDARG00000053875/ENSDARG00000069801/ENSDARG00000016793/ENSDARG00000057460/ENSDARG00000088823/ENSDARG00000086658/ENSDARG00000007576/ENSDARG00000076790/ENSDARG00000030349/ENSDARG00000076572/ENSDARG00000074001/ENSDARG00000069827	20
GO:0043010	BP	GO:0043010	camera-type eye development	20/49	441/19170	1.72046858052833e-20	1.72046858052833e-20	7.46140058081762e-19	ENSDARG00000087324/ENSDARG00000024548/ENSDARG00000053862/ENSDARG00000041925/ENSDARG00000032929/ENSDARG00000068507/ENSDARG00000087765/ENSDARG00000030411/ENSDARG00000053875/ENSDARG00000069801/ENSDARG00000016793/ENSDARG00000057460/ENSDARG00000088823/ENSDARG00000086658/ENSDARG00000007576/ENSDARG00000076790/ENSDARG00000030349/ENSDARG00000076572/ENSDARG00000074001/ENSDARG00000069827	20
GO:0030212	BP	GO:0030212	hyaluronan metabolic process	2/49	11/19170	0.000346887063665144	0.000346887063665144	0.0125366201956175	ENSDARG00000045516/ENSDARG00000055036	2
GO:0005882	CC	GO:0005882	intermediate filament	3/43	91/19398	0.00107602773599352	0.00107602773599352	0.0116903956871305	ENSDARG00000092947/ENSDARG00000036832/ENSDARG00000000212	3
GO:0045111	CC	GO:0045111	intermediate filament cytoskeleton	3/43	92/19398	0.0011105875902774	0.0011105875902774	0.0116903956871305	ENSDARG00000092947/ENSDARG00000036832/ENSDARG00000000212	3
GO:0005212	MF	GO:0005212	structural constituent of eye lens	21/58	75/19574	2.46788177627787e-37	2.46788177627787e-37	1.45475136285854e-35	ENSDARG00000087324/ENSDARG00000024548/ENSDARG00000053862/ENSDARG00000041925/ENSDARG00000032929/ENSDARG00000068507/ENSDARG00000087765/ENSDARG00000030411/ENSDARG00000053875/ENSDARG00000069801/ENSDARG00000016793/ENSDARG00000057460/ENSDARG00000088823/ENSDARG00000086658/ENSDARG00000007576/ENSDARG00000076790/ENSDARG00000015445/ENSDARG00000030349/ENSDARG00000076572/ENSDARG00000074001/ENSDARG00000069827	21
GO:0004866	MF	GO:0004866	endopeptidase inhibitor activity	4/58	148/19574	0.000969779387733367	0.000969779387733367	0.0175667127846587	ENSDARG00000041645/ENSDARG00000045516/ENSDARG00000055036/ENSDARG00000091136	4
GO:0061135	MF	GO:0061135	endopeptidase regulator activity	4/58	156/19574	0.00117875865233745	0.00117875865233745	0.0175667127846587	ENSDARG00000041645/ENSDARG00000045516/ENSDARG00000055036/ENSDARG00000091136	4
GO:0030414	MF	GO:0030414	peptidase inhibitor activity	4/58	160/19574	0.00129426543841696	0.00129426543841696	0.0175667127846587	ENSDARG00000041645/ENSDARG00000045516/ENSDARG00000055036/ENSDARG00000091136	4
GO:0061134	MF	GO:0061134	peptidase regulator activity	4/58	174/19574	0.00176097156691005	0.00176097156691005	0.0175667127846587	ENSDARG00000041645/ENSDARG00000045516/ENSDARG00000055036/ENSDARG00000091136	4
GO:0004867	MF	GO:0004867	serine-type endopeptidase inhibitor activity	3/58	81/19574	0.00178804040843848	0.00178804040843848	0.0175667127846587	ENSDARG00000045516/ENSDARG00000055036/ENSDARG00000091136	3
GO:0033293	MF	GO:0033293	monocarboxylic acid binding	2/58	32/19574	0.00404244717708268	0.00404244717708268	0.034041660438591	ENSDARG00000007697/ENSDARG00000038439	2
GO:0004857	MF	GO:0004857	enzyme inhibitor activity	4/58	246/19574	0.00607330289422568	0.00607330289422568	0.0447506529048208	ENSDARG00000041645/ENSDARG00000045516/ENSDARG00000055036/ENSDARG00000091136	4
