## Supplementary material for "GLOBAL HOST RESPONSES TO THE MICROBIOTA AT SINGLE CELL RESOLUTION IN GNOTOBIOTIC ZEBRAFISH": Lists of DEGs and GO per Cluster: cluster28_CVZvGF.tsv

gene	gene_NAME	p_val_adj	p_val	avg_logFC	pct.1	pct.2
1	ENSDARG00000087324	crygm2d1	1.73726180653025e-32	7.87588088915701e-37	-1.65447658280731	0.106	0.685
2	ENSDARG00000024548	cryba4	4.92543301345833e-29	2.23294632943074e-33	-1.50407889913386	0.199	0.74
3	ENSDARG00000053862	crygmx	3.94811506309686e-27	1.78987898408598e-31	-1.68881657630075	0.199	0.707
4	ENSDARG00000086917	crygm2d2	4.02577917426361e-27	1.82508802895258e-31	-1.6261498924442	0.199	0.714
5	ENSDARG00000041925	cryba2b	1.29270027302506e-26	5.86046002822131e-31	-1.56315124888411	0.137	0.656
6	ENSDARG00000032929	cryba1l1	1.70165135892424e-25	7.71444083291433e-30	-1.48677166641366	0.212	0.722
7	ENSDARG00000068507	crybb1	7.96211650836566e-23	3.60962757655529e-27	-1.43556017625938	0.195	0.674
8	ENSDARG00000087765	crygm2d10	2.78785379496577e-22	1.26387423835605e-26	-1.45044977996032	0.133	0.612
9	ENSDARG00000030411	crygn2	1.4827300353879e-21	6.72196044694849e-26	-1.30188688585314	0.177	0.67
10	ENSDARG00000109861	BX545855.1	2.80358964635732e-21	1.2710080906507e-25	-1.43596382488076	0.168	0.634
11	ENSDARG00000053875	cryba1b	1.58431681528647e-19	7.18250437612871e-24	-1.50023589366467	0.204	0.63
12	ENSDARG00000069801	crygm2d12	7.99839614114309e-19	3.62607495744995e-23	-1.36906588389695	0.168	0.604
13	ENSDARG00000016793	crybb1l2	4.10234255489164e-16	1.85979805734502e-20	-1.21347148897796	0.133	0.538
14	ENSDARG00000094310	si:ch211-255g12.6	4.90785063992282e-13	2.22497535584496e-17	-1.05537833049842	0.111	0.469
15	ENSDARG00000057460	crygm2d13	2.57895875990327e-11	1.16917162022997e-15	-1.03142701421871	0.128	0.451
16	ENSDARG00000088823	crygm2d3	9.52436156926287e-11	4.31787177861224e-15	-1.05736325100029	0.088	0.396
17	ENSDARG00000086658	crygm2d21	2.54317718766512e-10	1.1529500352095e-14	-1.12308761018777	0.066	0.359
18	ENSDARG00000007576	crybb1l1	4.4073114043725e-10	1.99805576406406e-14	-1.14516722897577	0.119	0.429
19	ENSDARG00000076790	crygm2d16	6.33625418991944e-09	2.87254247434919e-13	-1.07205247117885	0.08	0.359
20	ENSDARG00000116164	crygm2d8	6.40088613277861e-08	2.90184338234591e-12	-0.866952816756376	0.111	0.392
21	ENSDARG00000015445	lim2.4	4.40199675185573e-07	1.99564636497222e-11	-1.09886688643786	0.044	0.267
22	ENSDARG00000030349	cryba2a	7.59011841502102e-06	3.4409821448096e-10	-0.997146337953045	0.084	0.315
23	ENSDARG00000076572	crygm2d7	0.000495768404752366	2.24756734405824e-08	-0.913919355481008	0.058	0.238
24	ENSDARG00000099200	zgc:123103	0.00110858235296061	5.02576096183065e-08	-0.394551629125448	0.889	0.941
25	ENSDARG00000074001	crygmxl2	0.00143446715718156	6.50316056388413e-08	-0.782842940706444	0.044	0.212
26	ENSDARG00000069827	crygm2d11	0.0119429877957085	5.41435660336772e-07	-0.635025079927061	0.035	0.183
27	ENSDARG00000104279	appa	0.0384210917283531	1.74182118634296e-06	0.627470295803221	0.19	0.055
28	ENSDARG00000089310	gc	0.0652280443683871	2.95711507699642e-06	-0.391323907133602	0.752	0.853
29	ENSDARG00000030479	hmgb1b	0.0750622453640125	3.40294883325834e-06	0.650029504482607	0.336	0.165
30	ENSDARG00000087164	crygm2d4	0.195870261486675	8.87978336597492e-06	-0.52551626464046	0.053	0.19
31	ENSDARG00000099283	epb41a	0.520170232998734	2.35819309546982e-05	0.538512667207794	0.173	0.055
32	ENSDARG00000092947	cyt1	0.520847955739341	2.36126555326567e-05	-0.27663776648009	0.588	0.762
33	ENSDARG00000036832	cyt1l	0.758972505208105	3.44080381361912e-05	-0.443002927522467	0.137	0.297
34	ENSDARG00000000212	krt97	1	0.0222431487361807	-0.40944864783128	0.053	0.11
35	ENSDARG00000002758	dedd1	1	0.0180300651385993	0.358248410695785	0.173	0.103
36	ENSDARG00000002790	ap2m1a	1	0.0128895987475004	0.330525468324559	0.186	0.11
37	ENSDARG00000002986	gda	1	0.0496596976618817	-0.260785655931295	0.283	0.359
38	ENSDARG00000003032	eif4a1b	1	0.00636573977031548	0.371073649082811	0.434	0.322
39	ENSDARG00000003523	itln3	1	0.0628484919913687	-0.315362641935708	0.084	0.136
40	ENSDARG00000003655	tmem59l	1	0.000891726839020862	0.573957531893315	0.124	0.044
41	ENSDARG00000003681	eif5	1	0.0533358909233576	0.293972744601037	0.168	0.11
42	ENSDARG00000004588	sox4a	1	0.120851697728992	0.555708858199151	0.106	0.07
43	ENSDARG00000004621	gpm6ab	1	0.0486308081916137	0.370434135634424	0.204	0.139
44	ENSDARG00000004964	cyp4t8	1	0.000477760427585301	-0.339402937910997	0.053	0.15
45	ENSDARG00000005172	dynll2b	1	0.00428691224198289	0.278428225007897	0.106	0.04
46	ENSDARG00000005185	cpn1	1	0.036209753351515	-0.293657542906176	0.186	0.264
47	ENSDARG00000006397	laptm4a	1	0.00534360563399536	0.353893569845267	0.155	0.077
48	ENSDARG00000006497	rtn1a	1	0.0642470207984812	0.445947143987456	0.314	0.253
49	ENSDARG00000007275	si:ch211-251b21.1	1	0.125261548713375	0.421431981906316	0.142	0.095
50	ENSDARG00000007276	ela3l	1	0.838640000339791	-0.384031839595928	0.115	0.106
51	ENSDARG00000007697	fabp7a	1	0.00641880470967591	-0.389610470317402	0.164	0.26
52	ENSDARG00000008363	mcl1b	1	0.0536755987783766	0.306127510612203	0.15	0.095
53	ENSDARG00000008706	paip2b	1	0.077000101292291	0.262871582678295	0.23	0.168
54	ENSDARG00000008735	atp6ap2	1	0.515397367195834	0.269010895632131	0.106	0.092
55	ENSDARG00000009040	si:ch73-141c7.1	1	0.0750094403672828	-0.283036754976005	0.279	0.348
56	ENSDARG00000009106	serinc1	1	0.0160319370866418	0.320556701998332	0.212	0.132
57	ENSDARG00000009640	psmb1	1	0.52463643191833	-0.270285946109949	0.137	0.154
58	ENSDARG00000009753	sf3b6	1	0.0264249692942587	0.28861542977706	0.146	0.084
59	ENSDARG00000009978	icn	1	0.0183128577153027	-0.294654087615168	0.274	0.374
60	ENSDARG00000010008	vim	1	0.80288479602533	0.331065338240455	0.15	0.143
61	ENSDARG00000010194	eif4bb	1	0.00440850467868863	0.402184111093601	0.137	0.062
62	ENSDARG00000010250	nqo1	1	0.000601751218960055	-0.336923589529844	0.044	0.136
63	ENSDARG00000010481	bzw1a	1	0.000508751807203931	0.410019144126598	0.111	0.033
64	ENSDARG00000010572	slc25a25a	1	0.0385525518973886	-0.305298632499489	0.075	0.132
65	ENSDARG00000011272	uqcc2	1	0.00346464542606652	0.361195807295352	0.102	0.037
66	ENSDARG00000012244	ube2e3	1	0.0399607109980335	0.251108407772596	0.208	0.139
67	ENSDARG00000012688	eif1b	1	0.0052568906868142	0.292906421871094	0.473	0.359
68	ENSDARG00000012944	myhz2	1	0.000306402382332292	-0.364708999101816	0.15	0.293
69	ENSDARG00000013078	ywhaba	1	0.042538959172597	0.282614982623924	0.239	0.168
70	ENSDARG00000013979	ndfip1	1	0.143026840139903	0.297627619276617	0.142	0.103
71	ENSDARG00000014287	eno2	1	0.00240772104153527	0.44910131973615	0.111	0.04
72	ENSDARG00000014420	elavl3	1	0.00334281077789845	0.459913306723031	0.199	0.106
73	ENSDARG00000014536	pfdn1	1	0.005845013400644	0.402405468683821	0.133	0.062
74	ENSDARG00000015164	mknk2b	1	0.0303745668278815	-0.331683031041896	0.208	0.286
75	ENSDARG00000015314	zc4h2	1	0.102122504453126	0.31140521665366	0.164	0.114
76	ENSDARG00000015315	psmc5	1	0.00676651963001317	0.368982742101333	0.137	0.066
77	ENSDARG00000015427	hdac1	1	0.000464204092430753	0.354082478229655	0.177	0.073
78	ENSDARG00000015551	fth1a	1	0.000351037839457666	0.44671196923343	0.606	0.469
79	ENSDARG00000015887	b2ml	1	0.0954547553923263	0.258459731802501	0.19	0.136
80	ENSDARG00000016484	dkc1	1	0.0123252245183072	0.409963517305411	0.119	0.059
81	ENSDARG00000016721	sdha	1	0.0151033012050047	0.254870224739722	0.15	0.081
82	ENSDARG00000017314	CELA1 (1 of many)	1	0.832637743697781	-0.26144576949986	0.323	0.308
83	ENSDARG00000017794	sdr16c5b	1	0.0113107270486901	-0.34057355306488	0.075	0.147
84	ENSDARG00000019260	dhrs9	1	0.0030183101001034	-0.453422547542461	0.106	0.198
85	ENSDARG00000019294	cbln8	1	0.267218464305271	-0.255536839283518	0.111	0.143
86	ENSDARG00000019332	ndufb4	1	0.00603704281242507	0.318955001915708	0.288	0.19
87	ENSDARG00000019417	gadd45ga	1	0.726246158257889	-0.297825158486739	0.106	0.095
88	ENSDARG00000019644	ldhba	1	0.00537949209189791	0.323873499644124	0.584	0.491
89	ENSDARG00000019702	aldocb	1	0.00616552240124925	0.491054404587472	0.226	0.136
90	ENSDARG00000020187	GCA	1	0.165535840084195	-0.389063558536673	0.071	0.103
91	ENSDARG00000020261	rab2a	1	0.00540741350554255	0.334434010648688	0.212	0.121
92	ENSDARG00000020504	h3f3b.1	1	0.0012129650481671	0.435736624144844	0.332	0.209
93	ENSDARG00000020609	snap25a	1	0.00646014551270672	0.429432454412313	0.195	0.11
94	ENSDARG00000020693	sesn1	1	0.0120371825533387	0.340241364864611	0.235	0.15
95	ENSDARG00000020708	mdkb	1	0.0189805584683412	0.453077085873972	0.221	0.143
96	ENSDARG00000021113	ptmaa	1	0.0364767004955243	0.468789529149825	0.553	0.487
97	ENSDARG00000021124	cfl1	1	0.00264819432736154	0.348824888944886	0.487	0.37
98	ENSDARG00000021143	rtn1b	1	0.0015133283663372	0.634948785905185	0.164	0.073
99	ENSDARG00000021339	cpa5	1	0.316113029304269	-0.270644925235212	0.08	0.106
100	ENSDARG00000021811	calm3a	1	0.0218369358363888	0.310899683629471	0.358	0.267
101	ENSDARG00000022456	eno1a	1	0.0129296414381276	0.402596995266742	0.212	0.132
102	ENSDARG00000022650	cyp2ad3	1	0.00373645879439772	0.266456288440067	0.186	0.095
103	ENSDARG00000024195	znf395b	1	0.0496480020136975	0.260766394005125	0.155	0.099
104	ENSDARG00000024433	pvalb4	1	0.00755452231908385	0.278868304833123	0.398	0.289
105	ENSDARG00000024746	hsp90aa1.2	1	0.0175471369894439	0.408239997119275	0.115	0.055
106	ENSDARG00000025147	cd63	1	0.00490542725984632	0.644486034451093	0.173	0.092
107	ENSDARG00000025254	s100a10b	1	0.115127342085098	-0.300448935297769	0.111	0.158
108	ENSDARG00000025855	camk2n1a	1	0.0193536183285029	0.514354624314391	0.115	0.059
109	ENSDARG00000026829	cotl1	1	0.104484872621143	-0.264668346201015	0.102	0.147
110	ENSDARG00000027099	psmc4	1	0.00117685276474659	0.363728785438902	0.146	0.059
111	ENSDARG00000028119	sumo3a	1	0.0263098672255067	0.411495883405904	0.217	0.147
112	ENSDARG00000029445	zgc:56676	1	0.0379835216357728	0.273060935854682	0.168	0.106
113	ENSDARG00000031317	ppdpfb	1	0.0105599438758231	0.438921034418229	0.465	0.374
114	ENSDARG00000032575	ywhaz	1	0.0522874853256905	0.293559514030508	0.177	0.117
115	ENSDARG00000032614	msi2b	1	0.0672752812862262	0.321049287877019	0.102	0.059
116	ENSDARG00000032997	rnf185	1	0.216350716884438	0.285570412098296	0.115	0.084
117	ENSDARG00000033009	h3f3c	1	0.0533078850163691	0.416803754209432	0.358	0.304
118	ENSDARG00000033655	stmn1b	1	0.00653919742330646	0.442105670477027	0.389	0.297
119	ENSDARG00000034187	calm1b	1	0.0558490394889508	0.276500170946225	0.128	0.077
120	ENSDARG00000034427	jpt2	1	0.0474296120778584	0.303121594801929	0.111	0.062
121	ENSDARG00000034616	mlf2	1	0.00423804468681049	0.314548563795581	0.111	0.044
122	ENSDARG00000034753	tspan3a	1	0.000196685072013424	0.477828936010766	0.159	0.059
123	ENSDARG00000035519	histh1l	1	0.00649563676843171	0.327083663833875	0.535	0.44
124	ENSDARG00000035557	gabarapa	1	0.0159143643145313	0.260002728539313	0.164	0.092
125	ENSDARG00000035715	marcksl1b	1	0.000686339259767551	0.460682270627892	0.535	0.374
126	ENSDARG00000036080	cd81a	1	0.0247251974199559	0.618749718219094	0.257	0.19
127	ENSDARG00000036162	hnrnpa0b	1	0.0410794741758254	0.310973147698028	0.208	0.139
128	ENSDARG00000036237	slc27a2a	1	0.00472666722564515	-0.267367112208506	0.332	0.436
129	ENSDARG00000036438	ndufv1	1	0.0555738400492765	0.280791119133273	0.186	0.128
130	ENSDARG00000036456	anxa4	1	0.00663794550561825	0.317084935911576	0.602	0.495
131	ENSDARG00000036577	atp6v0cb	1	0.00803336998262098	0.439425640391734	0.212	0.125
132	ENSDARG00000036754	hmgn3	1	0.0534022776425913	0.282927877680467	0.15	0.095
133	ENSDARG00000037284	ptges3a	1	0.0216510657430963	0.378307237463745	0.142	0.081
134	ENSDARG00000037790	pvalb8	1	0.180060173017158	0.321106082712929	0.265	0.227
135	ENSDARG00000038025	cbx7a	1	0.0001947909478424	0.409136671460263	0.19	0.077
136	ENSDARG00000038075	cyc1	1	0.00196144002268351	0.405655368714379	0.279	0.168
137	ENSDARG00000038106	slc37a4a	1	0.0053569065923339	-0.378972294104926	0.08	0.161
138	ENSDARG00000038141	atf4b	1	0.106203144421799	0.250787320974522	0.19	0.139
139	ENSDARG00000038153	lgals2b	1	0.00151675684548386	-0.32545932229361	0.438	0.582
140	ENSDARG00000038439	fabp10a	1	5.66683022458968e-05	-0.278515883800628	0.956	0.993
141	ENSDARG00000038559	h1f0	1	0.095673982905248	0.375463978730934	0.332	0.271
142	ENSDARG00000040291	cadm4	1	5.30838267568352e-05	0.390895777663815	0.102	0.018
143	ENSDARG00000040781	sult3st4	1	0.000130258010656718	-0.496819167950623	0.288	0.44
144	ENSDARG00000040822	fundc1	1	0.0365064065356401	0.259255580750314	0.119	0.066
145	ENSDARG00000041569	ces2	1	8.49070915543467e-05	-0.293948343657763	0.885	0.908
146	ENSDARG00000041645	sb:cb37	1	0.0117428762499121	-0.274128002183724	0.412	0.505
147	ENSDARG00000041691	bhlhe41	1	0.00454364256414677	0.470252741778343	0.15	0.073
148	ENSDARG00000041703	rrbp1b	1	5.71348907797169e-05	0.620729099963834	0.164	0.055
149	ENSDARG00000041974	brk1	1	0.229436035833644	0.301358758316451	0.168	0.136
150	ENSDARG00000042236	atrx	1	0.0144082538111243	0.258648552702668	0.111	0.051
151	ENSDARG00000042428	gstt1a	1	0.0135987588770789	-0.266735282559652	0.451	0.575
152	ENSDARG00000042613	crp3	1	0.00194705005460896	-0.342902666251298	0.336	0.473
153	ENSDARG00000042644	sod2	1	0.0767057367935305	-0.316516665601193	0.088	0.136
154	ENSDARG00000042948	dnajc5aa	1	0.00217902228499062	0.32212962949766	0.119	0.044
155	ENSDARG00000042993	prss1	1	0.539891804543569	-0.366689960288142	0.323	0.344
156	ENSDARG00000043257	ckbb	1	0.0691484763355643	0.448424051536602	0.403	0.341
157	ENSDARG00000043976	etf1b	1	0.0365929862324826	0.287401946860586	0.146	0.088
158	ENSDARG00000045516	itih2	1	0.00565466330190885	-0.31897836997382	0.27	0.385
159	ENSDARG00000052073	blcap	1	0.00551712145304424	0.298651890623526	0.177	0.092
160	ENSDARG00000052082	gabarapb	1	0.000219989067711941	0.487542019271161	0.451	0.315
161	ENSDARG00000052674	csnk1a1	1	0.0786485756966175	0.25363317193621	0.164	0.114
162	ENSDARG00000052734	hmgcra	1	0.00095014332663751	-0.368712720176113	0.04	0.125
163	ENSDARG00000053291	pnrc2	1	0.0689857061425155	0.260651722006299	0.469	0.385
164	ENSDARG00000053405	sord	1	0.019489390497738	-0.290478595167903	0.137	0.22
165	ENSDARG00000054058	h1fx	1	0.0668865859150115	0.358420412884268	0.212	0.154
166	ENSDARG00000054804	anp32e	1	0.00750129670501202	0.311029712166879	0.168	0.088
167	ENSDARG00000055036	itih3a	1	0.0200774113368255	-0.278141502287861	0.173	0.264
168	ENSDARG00000055216	tuba1c	1	0.00857563448362446	0.387552483767889	0.363	0.26
169	ENSDARG00000055283	id2a	1	0.130602764992634	0.379802250244535	0.164	0.121
170	ENSDARG00000055455	gpm6aa	1	0.0175272105077693	0.786663037909033	0.243	0.172
171	ENSDARG00000055618	acta1b	1	0.0663462716124665	-0.331574272840098	0.111	0.165
172	ENSDARG00000055723	hsp70l	1	0.113300009834132	0.405900846966815	0.168	0.125
173	ENSDARG00000055868	rsl1d1	1	0.196470106199694	0.29303696948767	0.204	0.165
174	ENSDARG00000055874	cpe	1	0.105283411916886	0.355041896655086	0.106	0.066
175	ENSDARG00000056160	hspd1	1	0.042954639892386	-0.340150366901888	0.119	0.179
176	ENSDARG00000056498	crp2	1	0.00533919040263103	-0.262100407270233	0.717	0.795
177	ENSDARG00000056725	hmgb3a	1	0.179508106856543	0.272302519860884	0.296	0.245
178	ENSDARG00000056765	ela2l	1	0.200348705655921	-0.354140194566798	0.159	0.201
179	ENSDARG00000056877	vamp2	1	0.00518642663630517	0.366167647803356	0.146	0.07
180	ENSDARG00000057913	syt11a	1	0.0275155936545343	0.277143032951776	0.124	0.066
181	ENSDARG00000059057	atpv0e2	1	0.0181259565986649	0.427956339836217	0.168	0.099
182	ENSDARG00000059680	fscn1a	1	0.00790747427710776	0.335704214167552	0.119	0.055
183	ENSDARG00000059768	gpatch8	1	0.012253562526826	0.30177044442546	0.102	0.044
184	ENSDARG00000061187	cbx5	1	0.072953595454051	0.274381943523435	0.137	0.088
185	ENSDARG00000062326	hmgn7	1	0.00283641086190037	0.289272242198904	0.416	0.286
186	ENSDARG00000063626	ddx21	1	0.0836484044065229	0.272382716989877	0.345	0.278
187	ENSDARG00000067997	myhz1.3	1	0.299256486820233	-0.285622497764209	0.155	0.183
188	ENSDARG00000068214	ccni	1	0.00325453145619832	0.336675059719467	0.407	0.286
189	ENSDARG00000068404	tbcb	1	0.0161423507537417	0.280031463094818	0.124	0.062
190	ENSDARG00000068434	h3f3b.1	1	0.113175301031413	0.252558692450787	0.235	0.179
191	ENSDARG00000068582	rnf44	1	0.0118943634980063	0.464973501909101	0.111	0.051
192	ENSDARG00000068708	ifrd1	1	0.00419496650602648	0.253856492927846	0.173	0.084
193	ENSDARG00000068978	glo1	1	0.13186928842719	0.289548632562379	0.226	0.179
194	ENSDARG00000068995	h2afx1	1	0.0564321991283521	0.380047420681922	0.412	0.359
195	ENSDARG00000070472	arf5	1	0.00137229790858241	0.352500418867004	0.15	0.062
196	ENSDARG00000070560	nap1l4a	1	0.0199916188625878	0.270714859390182	0.106	0.051
197	ENSDARG00000070674	psmd6	1	0.00850797630945216	0.334790170463311	0.115	0.051
198	ENSDARG00000070959	si:ch211-288g17.3	1	0.0091996765257672	0.40406080952434	0.181	0.103
199	ENSDARG00000071018	ptena	1	0.00748715005810459	0.259371935675635	0.111	0.048
200	ENSDARG00000071658	ywhag2	1	0.0308197829762332	0.312109879207471	0.177	0.11
201	ENSDARG00000074057	calm3b	1	5.96938666160245e-05	0.495739417913688	0.288	0.147
202	ENSDARG00000074301	cth	1	0.0387779940273899	0.269008649399238	0.208	0.139
203	ENSDARG00000074758	csde1	1	0.090225100731208	0.317801685030083	0.111	0.07
204	ENSDARG00000075014	sqstm1	1	0.824881763250023	-0.302229996016584	0.106	0.099
205	ENSDARG00000076043	si:dkeyp-73d8.9	1	0.00588962986805653	-0.323729113530383	0.305	0.425
206	ENSDARG00000076532	si:ch211-222l21.1	1	0.00662371223328906	0.538843282633083	0.265	0.176
207	ENSDARG00000076568	sec61b	1	0.0173167643504594	0.284573508770323	0.429	0.333
208	ENSDARG00000076838	apom	1	0.000123653137397881	-0.274010190776179	0.898	0.916
209	ENSDARG00000076847	tnrc6c1	1	0.00780894195498124	0.366081475455934	0.146	0.073
210	ENSDARG00000077811	sox11a	1	0.00499871763129486	0.379395881539208	0.137	0.062
211	ENSDARG00000078113	atp5mea	1	0.194576217826425	-0.260339552807984	0.097	0.132
212	ENSDARG00000078473	nucks1a	1	0.00640345268312873	0.317214364483853	0.155	0.077
213	ENSDARG00000078748	si:ch211-137a8.4	1	0.0159038194991908	0.324476673182609	0.128	0.066
214	ENSDARG00000078918	comtd1	1	0.00294977999311081	-0.405723194323538	0.23	0.348
215	ENSDARG00000079687	rnf10	1	0.0115936031882798	0.334262259502944	0.155	0.084
216	ENSDARG00000079783	isg20	1	0.0103683408579862	0.371755630297155	0.128	0.062
217	ENSDARG00000086826	sult6b1	1	0.00297972516167649	0.38872947769085	0.23	0.132
218	ENSDARG00000086856	stk35	1	0.00724643702799749	0.265105026532188	0.124	0.055
219	ENSDARG00000087303	cebpd	1	0.098429368673783	0.326686763170835	0.398	0.352
220	ENSDARG00000087390	hbbe1.3	1	0.0262523910503725	0.48163041615424	0.106	0.176
221	ENSDARG00000087897	h2afy2	1	0.00412129595625653	0.266222209449763	0.248	0.143
222	ENSDARG00000089382	zgc:158463	1	0.648713756668603	-0.349748975161258	0.23	0.26
223	ENSDARG00000089877	si:dkeyp-75h12.5	1	0.00465693076034962	0.532485717443821	0.164	0.084
224	ENSDARG00000090428	ctrb1	1	0.576482929198561	-0.342964292898668	0.345	0.359
225	ENSDARG00000090454	gnb1a	1	0.0130821791525688	0.342951212574228	0.208	0.128
226	ENSDARG00000091079	si:zfos-1192g2.3	1	0.00703446084591798	0.38284228927003	0.146	0.073
227	ENSDARG00000091136	zgc:174259	1	0.02894465572784	-0.351602199491357	0.062	0.117
228	ENSDARG00000091348	rtn3	1	0.0128889739384661	0.353946426733046	0.173	0.099
229	ENSDARG00000092044	si:dkey-22f5.9	1	0.00226593104077296	-0.393656672011903	0.049	0.128
230	ENSDARG00000092170	apoc1	1	9.28307586332962e-05	-0.303744874144475	0.907	0.938
231	ENSDARG00000092362	hsp70.2	1	0.0298211275653402	0.363164600762624	0.226	0.154
232	ENSDARG00000092970	tmsb2	1	0.0381942474669634	0.27359355219982	0.128	0.073
233	ENSDARG00000093844	zgc:136461	1	0.103869330589745	-0.404572763782875	0.088	0.132
234	ENSDARG00000093945	vma21	1	0.00970025799911558	0.315298718783297	0.124	0.059
235	ENSDARG00000096257	si:ch73-367p23.2	1	0.0328436818893342	-0.343291953937308	0.128	0.198
236	ENSDARG00000097322	si:dkey-81l17.6	1	0.000255278606460448	0.511750135156181	0.124	0.037
237	ENSDARG00000098832	fam168a	1	6.58416973595219e-05	0.631241234103911	0.15	0.048
238	ENSDARG00000099154	CABZ01032488.1	1	0.0129987317773334	0.297080975117808	0.146	0.077
239	ENSDARG00000099175	hmgb1a	1	0.00510522066485077	0.369603006755879	0.385	0.271
240	ENSDARG00000099203	atp1b2a	1	0.0130488918412591	0.370768903735851	0.111	0.051
241	ENSDARG00000099312	jpt1b	1	0.0183157177976691	0.285938547355621	0.164	0.092
242	ENSDARG00000099420	nme2b.2	1	0.010655616333553	0.262441665612814	0.487	0.385
243	ENSDARG00000099776	glula	1	0.0203530689198641	0.520280919293436	0.42	0.333
244	ENSDARG00000099819	sb:cb1058	1	0.00573223855935292	-0.329472115109712	0.168	0.267
245	ENSDARG00000100513	rps27l	1	0.0295899898813474	-0.642845393431934	0.204	0.297
246	ENSDARG00000101733	fam168b	1	0.0199194696757543	0.254790167872319	0.106	0.051
247	ENSDARG00000101766	ptmab	1	0.206090587389416	0.330705956943554	0.58	0.56
248	ENSDARG00000102175	hamp	1	0.0392270476313936	-0.415754846275548	0.252	0.319
249	ENSDARG00000102572	si:ch211-260e23.9	1	0.0518372436739624	0.263865206222439	0.142	0.088
250	ENSDARG00000102741	sumo2b	1	0.298845487928018	0.273440193388341	0.31	0.286
251	ENSDARG00000102975	nsg2	1	0.000110494418839765	0.736933898692245	0.19	0.077
252	ENSDARG00000103199	si:dkey-247k7.2	1	0.000283813112694213	0.614862899308584	0.115	0.033
253	ENSDARG00000103498	epd	1	0.00919194673265321	0.855140532769021	0.119	0.055
254	ENSDARG00000103785	sult2st2	1	0.00244692556265675	-0.305623347859197	0.314	0.44
255	ENSDARG00000103919	si:ch73-1a9.3	1	0.00554404800213137	0.395529547482939	0.469	0.366
256	ENSDARG00000104108	slco1d1	1	0.222940245530084	0.294431545119359	0.292	0.253
257	ENSDARG00000104458	rnasekb	1	0.0320842545571659	0.292829386773409	0.186	0.117
258	ENSDARG00000104674	cct2	1	0.0460192172644299	0.304083523838235	0.212	0.147
259	ENSDARG00000104871	LEPROTL1	1	0.0560895498570588	0.26546933549834	0.142	0.088
260	ENSDARG00000105117	sdad1	1	0.0129533806761656	0.390068798173263	0.115	0.055
261	ENSDARG00000109510	lsm12b	1	0.0281103526002159	0.284914246708177	0.208	0.136
262	ENSDARG00000112931	ndufaf3	1	0.0488078088015856	0.257623012067538	0.106	0.059
263	ENSDARG00000116491	h2afvb	1	0.0186921341097225	0.345421734330469	0.239	0.158
