## Supplementary material for "GLOBAL HOST RESPONSES TO THE MICROBIOTA AT SINGLE CELL RESOLUTION IN GNOTOBIOTIC ZEBRAFISH": Lists of DEGs and GO per Cluster: clu32_GOresults_GFup_fdr.tsv

ONTOLOGY	ID	Description	GeneRatio	BgRatio	pvalue	p.adjust	qvalue	geneID	Count
GO:0002088	BP	GO:0002088	lens development in camera-type eye	21/69	105/19170	8.44877777191664e-32	3.94557921948507e-29	3.45065871105648e-29	ENSDARG00000024548/ENSDARG00000087324/ENSDARG00000032929/ENSDARG00000068507/ENSDARG00000030411/ENSDARG00000069801/ENSDARG00000053862/ENSDARG00000041925/ENSDARG00000087765/ENSDARG00000016793/ENSDARG00000007576/ENSDARG00000053875/ENSDARG00000088823/ENSDARG00000086658/ENSDARG00000076790/ENSDARG00000057460/ENSDARG00000030349/ENSDARG00000069827/ENSDARG00000073750/ENSDARG00000074001/ENSDARG00000076572	21
GO:0007601	BP	GO:0007601	visual perception	22/69	186/19170	5.71772014207955e-28	1.33508765317557e-25	1.16761863954046e-25	ENSDARG00000024548/ENSDARG00000087324/ENSDARG00000032929/ENSDARG00000068507/ENSDARG00000030411/ENSDARG00000069801/ENSDARG00000053862/ENSDARG00000041925/ENSDARG00000087765/ENSDARG00000016793/ENSDARG00000007576/ENSDARG00000053875/ENSDARG00000088823/ENSDARG00000086658/ENSDARG00000076790/ENSDARG00000057460/ENSDARG00000030349/ENSDARG00000069827/ENSDARG00000073750/ENSDARG00000074001/ENSDARG00000076572/…	22
GO:0050953	BP	GO:0050953	sensory perception of light stimulus	22/69	195/19170	1.68416024207611e-27	2.62167611016515e-25	2.29282166289661e-25	ENSDARG00000024548/ENSDARG00000087324/ENSDARG00000032929/ENSDARG00000068507/ENSDARG00000030411/ENSDARG00000069801/ENSDARG00000053862/ENSDARG00000041925/ENSDARG00000087765/ENSDARG00000016793/ENSDARG00000007576/ENSDARG00000053875/ENSDARG00000088823/ENSDARG00000086658/ENSDARG00000076790/ENSDARG00000057460/ENSDARG00000030349/ENSDARG00000069827/ENSDARG00000073750/ENSDARG00000074001/ENSDARG00000076572/…	22
GO:0007600	BP	GO:0007600	sensory perception	22/69	402/19170	1.60309275337881e-20	1.87161078956976e-18	1.63684207450257e-18	ENSDARG00000024548/ENSDARG00000087324/ENSDARG00000032929/ENSDARG00000068507/ENSDARG00000030411/ENSDARG00000069801/ENSDARG00000053862/ENSDARG00000041925/ENSDARG00000087765/ENSDARG00000016793/ENSDARG00000007576/ENSDARG00000053875/ENSDARG00000088823/ENSDARG00000086658/ENSDARG00000076790/ENSDARG00000057460/ENSDARG00000030349/ENSDARG00000069827/ENSDARG00000073750/ENSDARG00000074001/ENSDARG00000076572/…	22
GO:0043010	BP	GO:0043010	camera-type eye development	21/69	441/19170	2.41408187178609e-18	2.2547524682482e-16	1.97192371842737e-16	ENSDARG00000024548/ENSDARG00000087324/ENSDARG00000032929/ENSDARG00000068507/ENSDARG00000030411/ENSDARG00000069801/ENSDARG00000053862/ENSDARG00000041925/ENSDARG00000087765/ENSDARG00000016793/ENSDARG00000007576/ENSDARG00000053875/ENSDARG00000088823/ENSDARG00000086658/ENSDARG00000076790/ENSDARG00000057460/ENSDARG00000030349/ENSDARG00000069827/ENSDARG00000073750/ENSDARG00000074001/ENSDARG00000076572	21
GO:0097090	BP	GO:0097090	presynaptic membrane organization	2/69	10/19170	0.000563962848920473	0.0274630472622263	0.024018172743703	ENSDARG00000017490/ENSDARG00000029822	2
GO:0097104	BP	GO:0097104	postsynaptic membrane assembly	2/69	10/19170	0.000563962848920473	0.0274630472622263	0.024018172743703	ENSDARG00000017490/ENSDARG00000029822	2
GO:0097105	BP	GO:0097105	presynaptic membrane assembly	2/69	10/19170	0.000563962848920473	0.0274630472622263	0.024018172743703	ENSDARG00000017490/ENSDARG00000029822	2
GO:0007158	BP	GO:0007158	neuron cell-cell adhesion	2/69	12/19170	0.000823303344049612	0.0274630472622263	0.024018172743703	ENSDARG00000017490/ENSDARG00000029822	2
GO:0032309	BP	GO:0032309	icosanoid secretion	2/69	12/19170	0.000823303344049612	0.0274630472622263	0.024018172743703	ENSDARG00000009153/ENSDARG00000026726	2
GO:0050482	BP	GO:0050482	arachidonic acid secretion	2/69	12/19170	0.000823303344049612	0.0274630472622263	0.024018172743703	ENSDARG00000009153/ENSDARG00000026726	2
GO:0071715	BP	GO:0071715	icosanoid transport	2/69	12/19170	0.000823303344049612	0.0274630472622263	0.024018172743703	ENSDARG00000009153/ENSDARG00000026726	2
GO:1901571	BP	GO:1901571	fatty acid derivative transport	2/69	12/19170	0.000823303344049612	0.0274630472622263	0.024018172743703	ENSDARG00000009153/ENSDARG00000026726	2
GO:1903963	BP	GO:1903963	arachidonate transport	2/69	12/19170	0.000823303344049612	0.0274630472622263	0.024018172743703	ENSDARG00000009153/ENSDARG00000026726	2
GO:0099054	BP	GO:0099054	presynapse assembly	2/69	14/19170	0.00112989043191163	0.0351772554468487	0.0307647359706465	ENSDARG00000017490/ENSDARG00000029822	2
GO:0001941	BP	GO:0001941	postsynaptic membrane organization	2/69	15/19170	0.00130069096330759	0.0357307458743908	0.0312487983754393	ENSDARG00000017490/ENSDARG00000029822	2
GO:0099172	BP	GO:0099172	presynapse organization	2/69	15/19170	0.00130069096330759	0.0357307458743908	0.0312487983754393	ENSDARG00000017490/ENSDARG00000029822	2
GO:0046717	BP	GO:0046717	acid secretion	2/69	16/19170	0.00148305143669869	0.0372908141415098	0.0326131767990664	ENSDARG00000009153/ENSDARG00000026726	2
GO:0044091	BP	GO:0044091	membrane biogenesis	2/69	17/19170	0.00167688885861179	0.0372908141415098	0.0326131767990664	ENSDARG00000017490/ENSDARG00000029822	2
GO:0071709	BP	GO:0071709	membrane assembly	2/69	17/19170	0.00167688885861179	0.0372908141415098	0.0326131767990664	ENSDARG00000017490/ENSDARG00000029822	2
GO:0099068	BP	GO:0099068	postsynapse assembly	2/69	17/19170	0.00167688885861179	0.0372908141415098	0.0326131767990664	ENSDARG00000017490/ENSDARG00000029822	2
GO:0005212	MF	GO:0005212	structural constituent of eye lens	22/69	75/19574	1.17135606168609e-37	5.97391591459904e-36	4.06892105638325e-36	ENSDARG00000024548/ENSDARG00000087324/ENSDARG00000032929/ENSDARG00000068507/ENSDARG00000030411/ENSDARG00000069801/ENSDARG00000053862/ENSDARG00000041925/ENSDARG00000087765/ENSDARG00000016793/ENSDARG00000007576/ENSDARG00000053875/ENSDARG00000015445/ENSDARG00000088823/ENSDARG00000086658/ENSDARG00000076790/ENSDARG00000057460/ENSDARG00000030349/ENSDARG00000069827/ENSDARG00000073750/ENSDARG00000074001/…	22
GO:0004252	MF	GO:0004252	serine-type endopeptidase activity	16/69	198/19574	7.78510897137753e-18	1.98520278770127e-16	1.35215050555504e-16	ENSDARG00000056765/ENSDARG00000056744/ENSDARG00000090428/ENSDARG00000079274/ENSDARG00000093844/ENSDARG00000073742/ENSDARG00000042993/ENSDARG00000040282/ENSDARG00000017314/ENSDARG00000007276/ENSDARG00000068680/ENSDARG00000039730/ENSDARG00000043173/ENSDARG00000043168/ENSDARG00000043171/ENSDARG00000095462	16
GO:0008236	MF	GO:0008236	serine-type peptidase activity	16/69	222/19574	4.89092469915976e-17	6.23592899142869e-16	4.24738197558611e-16	ENSDARG00000056765/ENSDARG00000056744/ENSDARG00000090428/ENSDARG00000079274/ENSDARG00000093844/ENSDARG00000073742/ENSDARG00000042993/ENSDARG00000040282/ENSDARG00000017314/ENSDARG00000007276/ENSDARG00000068680/ENSDARG00000039730/ENSDARG00000043173/ENSDARG00000043168/ENSDARG00000043171/ENSDARG00000095462	16
GO:0017171	MF	GO:0017171	serine hydrolase activity	16/69	222/19574	4.89092469915976e-17	6.23592899142869e-16	4.24738197558611e-16	ENSDARG00000056765/ENSDARG00000056744/ENSDARG00000090428/ENSDARG00000079274/ENSDARG00000093844/ENSDARG00000073742/ENSDARG00000042993/ENSDARG00000040282/ENSDARG00000017314/ENSDARG00000007276/ENSDARG00000068680/ENSDARG00000039730/ENSDARG00000043173/ENSDARG00000043168/ENSDARG00000043171/ENSDARG00000095462	16
GO:0004175	MF	GO:0004175	endopeptidase activity	19/69	484/19574	3.07345254175068e-15	3.1349215925857e-14	2.13524071321626e-14	ENSDARG00000056765/ENSDARG00000056744/ENSDARG00000090428/ENSDARG00000079274/ENSDARG00000093844/ENSDARG00000073742/ENSDARG00000042993/ENSDARG00000040282/ENSDARG00000017314/ENSDARG00000007276/ENSDARG00000068680/ENSDARG00000039730/ENSDARG00000052578/ENSDARG00000024503/ENSDARG00000043173/ENSDARG00000043168/ENSDARG00000037846/ENSDARG00000043171/ENSDARG00000095462	19
GO:0004181	MF	GO:0004181	metallocarboxypeptidase activity	4/69	30/19574	3.6157968871181e-06	3.07342735405038e-05	2.09335609254206e-05	ENSDARG00000021339/ENSDARG00000045442/ENSDARG00000043722/ENSDARG00000030915	4
GO:0004180	MF	GO:0004180	carboxypeptidase activity	4/69	42/19574	1.43049086535006e-05	0.000104221477332648	7.0986764746695e-05	ENSDARG00000021339/ENSDARG00000045442/ENSDARG00000043722/ENSDARG00000030915	4
GO:0008235	MF	GO:0008235	metalloexopeptidase activity	4/69	60/19574	5.94158646316105e-05	0.0003755026344759	0.000255760308311759	ENSDARG00000021339/ENSDARG00000045442/ENSDARG00000043722/ENSDARG00000030915	4
GO:0008237	MF	GO:0008237	metallopeptidase activity	6/69	196/19574	6.62651707898648e-05	0.0003755026344759	0.000255760308311759	ENSDARG00000021339/ENSDARG00000045442/ENSDARG00000052578/ENSDARG00000024503/ENSDARG00000043722/ENSDARG00000030915	6
GO:0042043	MF	GO:0042043	neurexin family protein binding	2/69	10/19574	0.000541130853800157	0.0027597673543808	0.00187971770267423	ENSDARG00000017490/ENSDARG00000029822	2
GO:0008238	MF	GO:0008238	exopeptidase activity	4/69	110/19574	0.000616286320300241	0.00285732748502839	0.00194616732726392	ENSDARG00000021339/ENSDARG00000045442/ENSDARG00000043722/ENSDARG00000030915	4
GO:0052689	MF	GO:0052689	carboxylic ester hydrolase activity	3/69	101/19574	0.00545977479019654	0.0232040428583353	0.0158046112347795	ENSDARG00000017490/ENSDARG00000029822/ENSDARG00000009153	3
