## Supplementary material for "GLOBAL HOST RESPONSES TO THE MICROBIOTA AT SINGLE CELL RESOLUTION IN GNOTOBIOTIC ZEBRAFISH": Lists of DEGs and GO per Cluster: clu33_GOresults_CVZup.tsv

ONTOLOGY	ID	Description	GeneRatio	BgRatio	pvalue	p.adjust	qvalue	geneID	Count
GO:0042626	MF	GO:0042626	ATPase activity, coupled to transmembrane movement of substances	5/85	140/19574	0.000361158065450854	0.000361158065450854	0.0111402772418941	ENSDARG00000001788/ENSDARG00000006370/ENSDARG00000042837/ENSDARG00000044902/ENSDARG00000074635	5
GO:0043492	MF	GO:0043492	ATPase activity, coupled to movement of substances	5/85	140/19574	0.000361158065450854	0.000361158065450854	0.0111402772418941	ENSDARG00000001788/ENSDARG00000006370/ENSDARG00000042837/ENSDARG00000044902/ENSDARG00000074635	5
GO:0019829	MF	GO:0019829	cation-transporting ATPase activity	4/85	80/19574	0.000407409769884315	0.000407409769884315	0.0111402772418941	ENSDARG00000001788/ENSDARG00000006370/ENSDARG00000042837/ENSDARG00000044902	4
GO:0022853	MF	GO:0022853	active ion transmembrane transporter activity	4/85	80/19574	0.000407409769884315	0.000407409769884315	0.0111402772418941	ENSDARG00000001788/ENSDARG00000006370/ENSDARG00000042837/ENSDARG00000044902	4
GO:0042625	MF	GO:0042625	ATPase coupled ion transmembrane transporter activity	4/85	80/19574	0.000407409769884315	0.000407409769884315	0.0111402772418941	ENSDARG00000001788/ENSDARG00000006370/ENSDARG00000042837/ENSDARG00000044902	4
GO:0015405	MF	GO:0015405	P-P-bond-hydrolysis-driven transmembrane transporter activity	5/85	147/19574	0.000451714697995431	0.000451714697995431	0.0111402772418941	ENSDARG00000001788/ENSDARG00000006370/ENSDARG00000042837/ENSDARG00000044902/ENSDARG00000074635	5
GO:0015399	MF	GO:0015399	primary active transmembrane transporter activity	5/85	148/19574	0.000465929834330792	0.000465929834330792	0.0111402772418941	ENSDARG00000001788/ENSDARG00000006370/ENSDARG00000042837/ENSDARG00000044902/ENSDARG00000074635	5
GO:0005092	MF	GO:0005092	GDP-dissociation inhibitor activity	2/85	11/19574	0.000999244806593088	0.000999244806593088	0.0209052531905659	ENSDARG00000004034/ENSDARG00000056122	2
GO:0051082	MF	GO:0051082	unfolded protein binding	4/85	111/19574	0.00139333589060693	0.00139333589060693	0.0259111586674271	ENSDARG00000052842/ENSDARG00000055723/ENSDARG00000076290/ENSDARG00000104066	4
GO:0042623	MF	GO:0042623	ATPase activity, coupled	6/85	296/19574	0.00182911451425885	0.00182911451425885	0.0306136008175954	ENSDARG00000001788/ENSDARG00000006370/ENSDARG00000042837/ENSDARG00000044902/ENSDARG00000055723/ENSDARG00000074635	6
