## Supplementary material for "GLOBAL HOST RESPONSES TO THE MICROBIOTA AT SINGLE CELL RESOLUTION IN GNOTOBIOTIC ZEBRAFISH": Lists of DEGs and GO per Cluster: clu33_GOresults_GFup.tsv

ONTOLOGY	ID	Description	GeneRatio	BgRatio	pvalue	p.adjust	qvalue	geneID	Count
GO:0002088	BP	GO:0002088	lens development in camera-type eye	21/66	105/19170	2.82445956457925e-32	2.82445956457925e-32	1.63224031679369e-29	ENSDARG00000024548/ENSDARG00000032929/ENSDARG00000068507/ENSDARG00000041925/ENSDARG00000053862/ENSDARG00000069801/ENSDARG00000030411/ENSDARG00000087324/ENSDARG00000087765/ENSDARG00000016793/ENSDARG00000057460/ENSDARG00000053875/ENSDARG00000007576/ENSDARG00000088823/ENSDARG00000076790/ENSDARG00000086658/ENSDARG00000030349/ENSDARG00000069827/ENSDARG00000076572/ENSDARG00000074001/ENSDARG00000073750	21
GO:0007601	BP	GO:0007601	visual perception	21/66	186/19170	1.0191827555505e-26	1.0191827555505e-26	2.94490175156434e-24	ENSDARG00000024548/ENSDARG00000032929/ENSDARG00000068507/ENSDARG00000041925/ENSDARG00000053862/ENSDARG00000069801/ENSDARG00000030411/ENSDARG00000087324/ENSDARG00000087765/ENSDARG00000016793/ENSDARG00000057460/ENSDARG00000053875/ENSDARG00000007576/ENSDARG00000088823/ENSDARG00000076790/ENSDARG00000086658/ENSDARG00000030349/ENSDARG00000069827/ENSDARG00000076572/ENSDARG00000074001/ENSDARG00000073750	21
GO:0050953	BP	GO:0050953	sensory perception of light stimulus	21/66	195/19170	2.84944677099925e-26	2.84944677099925e-26	5.48893430624067e-24	ENSDARG00000024548/ENSDARG00000032929/ENSDARG00000068507/ENSDARG00000041925/ENSDARG00000053862/ENSDARG00000069801/ENSDARG00000030411/ENSDARG00000087324/ENSDARG00000087765/ENSDARG00000016793/ENSDARG00000057460/ENSDARG00000053875/ENSDARG00000007576/ENSDARG00000088823/ENSDARG00000076790/ENSDARG00000086658/ENSDARG00000030349/ENSDARG00000069827/ENSDARG00000076572/ENSDARG00000074001/ENSDARG00000073750	21
GO:0043010	BP	GO:0043010	camera-type eye development	22/66	441/19170	3.89173988149653e-20	3.89173988149653e-20	5.6225399866884e-18	ENSDARG00000024548/ENSDARG00000032929/ENSDARG00000068507/ENSDARG00000041925/ENSDARG00000053862/ENSDARG00000069801/ENSDARG00000030411/ENSDARG00000087324/ENSDARG00000087765/ENSDARG00000016793/ENSDARG00000057460/ENSDARG00000053875/ENSDARG00000007576/ENSDARG00000088823/ENSDARG00000076790/ENSDARG00000086658/ENSDARG00000030349/ENSDARG00000069827/ENSDARG00000076572/ENSDARG00000074001/ENSDARG00000073750/…	22
GO:0007600	BP	GO:0007600	sensory perception	21/66	402/19170	1.26624992557098e-19	1.26624992557098e-19	1.46351833502835e-17	ENSDARG00000024548/ENSDARG00000032929/ENSDARG00000068507/ENSDARG00000041925/ENSDARG00000053862/ENSDARG00000069801/ENSDARG00000030411/ENSDARG00000087324/ENSDARG00000087765/ENSDARG00000016793/ENSDARG00000057460/ENSDARG00000053875/ENSDARG00000007576/ENSDARG00000088823/ENSDARG00000076790/ENSDARG00000086658/ENSDARG00000030349/ENSDARG00000069827/ENSDARG00000076572/ENSDARG00000074001/ENSDARG00000073750	21
GO:0046889	BP	GO:0046889	positive regulation of lipid biosynthetic process	3/66	24/19170	7.49146415176368e-05	7.49146415176368e-05	0.00721546284090923	ENSDARG00000101324/ENSDARG00000026726/ENSDARG00000040295	3
GO:0045834	BP	GO:0045834	positive regulation of lipid metabolic process	3/66	30/19170	0.00014807081209971	0.00014807081209971	0.0122241918560513	ENSDARG00000101324/ENSDARG00000026726/ENSDARG00000040295	3
GO:0010872	BP	GO:0010872	regulation of cholesterol esterification	2/66	11/19170	0.000629356469305951	0.000629356469305951	0.0270607534759403	ENSDARG00000101324/ENSDARG00000040295	2
GO:0010873	BP	GO:0010873	positive regulation of cholesterol esterification	2/66	11/19170	0.000629356469305951	0.000629356469305951	0.0270607534759403	ENSDARG00000101324/ENSDARG00000040295	2
GO:0034377	BP	GO:0034377	plasma lipoprotein particle assembly	2/66	11/19170	0.000629356469305951	0.000629356469305951	0.0270607534759403	ENSDARG00000101324/ENSDARG00000040295	2
GO:0034380	BP	GO:0034380	high-density lipoprotein particle assembly	2/66	11/19170	0.000629356469305951	0.000629356469305951	0.0270607534759403	ENSDARG00000101324/ENSDARG00000040295	2
GO:0065005	BP	GO:0065005	protein-lipid complex assembly	2/66	11/19170	0.000629356469305951	0.000629356469305951	0.0270607534759403	ENSDARG00000101324/ENSDARG00000040295	2
GO:0046890	BP	GO:0046890	regulation of lipid biosynthetic process	3/66	50/19170	0.000680548316284402	0.000680548316284402	0.0270607534759403	ENSDARG00000101324/ENSDARG00000026726/ENSDARG00000040295	3
GO:0043691	BP	GO:0043691	reverse cholesterol transport	2/66	12/19170	0.000753550315672331	0.000753550315672331	0.0270607534759403	ENSDARG00000101324/ENSDARG00000040295	2
GO:0034433	BP	GO:0034433	steroid esterification	2/66	13/19170	0.000888581907650219	0.000888581907650219	0.0270607534759403	ENSDARG00000101324/ENSDARG00000040295	2
GO:0034434	BP	GO:0034434	sterol esterification	2/66	13/19170	0.000888581907650219	0.000888581907650219	0.0270607534759403	ENSDARG00000101324/ENSDARG00000040295	2
GO:0034435	BP	GO:0034435	cholesterol esterification	2/66	13/19170	0.000888581907650219	0.000888581907650219	0.0270607534759403	ENSDARG00000101324/ENSDARG00000040295	2
GO:0033700	BP	GO:0033700	phospholipid efflux	2/66	14/19170	0.00103437742370718	0.00103437742370718	0.0270607534759403	ENSDARG00000101324/ENSDARG00000040295	2
GO:0034370	BP	GO:0034370	triglyceride-rich lipoprotein particle remodeling	2/66	15/19170	0.00119086340880056	0.00119086340880056	0.0270607534759403	ENSDARG00000101324/ENSDARG00000040295	2
GO:0034372	BP	GO:0034372	very-low-density lipoprotein particle remodeling	2/66	15/19170	0.00119086340880056	0.00119086340880056	0.0270607534759403	ENSDARG00000101324/ENSDARG00000040295	2
GO:0045940	BP	GO:0045940	positive regulation of steroid metabolic process	2/66	15/19170	0.00119086340880056	0.00119086340880056	0.0270607534759403	ENSDARG00000101324/ENSDARG00000040295	2
GO:0019433	BP	GO:0019433	triglyceride catabolic process	2/66	16/19170	0.00135796677279081	0.00135796677279081	0.0270607534759403	ENSDARG00000101324/ENSDARG00000040295	2
GO:0032371	BP	GO:0032371	regulation of sterol transport	2/66	16/19170	0.00135796677279081	0.00135796677279081	0.0270607534759403	ENSDARG00000101324/ENSDARG00000040295	2
GO:0032374	BP	GO:0032374	regulation of cholesterol transport	2/66	16/19170	0.00135796677279081	0.00135796677279081	0.0270607534759403	ENSDARG00000101324/ENSDARG00000040295	2
GO:0034368	BP	GO:0034368	protein-lipid complex remodeling	2/66	16/19170	0.00135796677279081	0.00135796677279081	0.0270607534759403	ENSDARG00000101324/ENSDARG00000040295	2
GO:0034369	BP	GO:0034369	plasma lipoprotein particle remodeling	2/66	16/19170	0.00135796677279081	0.00135796677279081	0.0270607534759403	ENSDARG00000101324/ENSDARG00000040295	2
GO:0071825	BP	GO:0071825	protein-lipid complex subunit organization	2/66	16/19170	0.00135796677279081	0.00135796677279081	0.0270607534759403	ENSDARG00000101324/ENSDARG00000040295	2
GO:0071827	BP	GO:0071827	plasma lipoprotein particle organization	2/66	16/19170	0.00135796677279081	0.00135796677279081	0.0270607534759403	ENSDARG00000101324/ENSDARG00000040295	2
GO:0097006	BP	GO:0097006	regulation of plasma lipoprotein particle levels	2/66	16/19170	0.00135796677279081	0.00135796677279081	0.0270607534759403	ENSDARG00000101324/ENSDARG00000040295	2
GO:0019218	BP	GO:0019218	regulation of steroid metabolic process	2/66	18/19170	0.00172373509194377	0.00172373509194377	0.0311292949170109	ENSDARG00000101324/ENSDARG00000040295	2
GO:0032368	BP	GO:0032368	regulation of lipid transport	2/66	18/19170	0.00172373509194377	0.00172373509194377	0.0311292949170109	ENSDARG00000101324/ENSDARG00000040295	2
GO:0034367	BP	GO:0034367	protein-containing complex remodeling	2/66	18/19170	0.00172373509194377	0.00172373509194377	0.0311292949170109	ENSDARG00000101324/ENSDARG00000040295	2
GO:0055090	BP	GO:0055090	acylglycerol homeostasis	2/66	19/19170	0.00192225567715165	0.00192225567715165	0.0326723952556117	ENSDARG00000101324/ENSDARG00000040295	2
GO:0070328	BP	GO:0070328	triglyceride homeostasis	2/66	19/19170	0.00192225567715165	0.00192225567715165	0.0326723952556117	ENSDARG00000101324/ENSDARG00000040295	2
GO:0016925	BP	GO:0016925	protein sumoylation	2/66	20/19170	0.00213110489821755	0.00213110489821755	0.0351872658382387	ENSDARG00000052649/ENSDARG00000074502	2
GO:0033344	BP	GO:0033344	cholesterol efflux	2/66	21/19170	0.00235021146593852	0.00235021146593852	0.0377270787953289	ENSDARG00000101324/ENSDARG00000040295	2
GO:0046461	BP	GO:0046461	neutral lipid catabolic process	2/66	23/19170	0.00281891326056764	0.00281891326056764	0.0428693457078015	ENSDARG00000101324/ENSDARG00000040295	2
GO:0046464	BP	GO:0046464	acylglycerol catabolic process	2/66	23/19170	0.00281891326056764	0.00281891326056764	0.0428693457078015	ENSDARG00000101324/ENSDARG00000040295	2
GO:1905952	BP	GO:1905952	regulation of lipid localization	2/66	24/19170	0.00306836768048128	0.00306836768048128	0.0454665008524756	ENSDARG00000101324/ENSDARG00000040295	2
GO:0019216	BP	GO:0019216	regulation of lipid metabolic process	3/66	86/19170	0.00325368306616096	0.00325368306616096	0.0457884964578085	ENSDARG00000101324/ENSDARG00000026726/ENSDARG00000040295	3
GO:0006695	BP	GO:0006695	cholesterol biosynthetic process	2/66	25/19170	0.00332779782999373	0.00332779782999373	0.0457884964578085	ENSDARG00000101324/ENSDARG00000040295	2
GO:1902653	BP	GO:1902653	secondary alcohol biosynthetic process	2/66	25/19170	0.00332779782999373	0.00332779782999373	0.0457884964578085	ENSDARG00000101324/ENSDARG00000040295	2
GO:0005882	CC	GO:0005882	intermediate filament	9/65	91/19398	1.89180097816972e-11	1.89180097816972e-11	4.29303023799008e-10	ENSDARG00000092947/ENSDARG00000058371/ENSDARG00000090268/ENSDARG00000000212/ENSDARG00000017624/ENSDARG00000036830/ENSDARG00000036832/ENSDARG00000036840/ENSDARG00000055192	9
GO:0045111	CC	GO:0045111	intermediate filament cytoskeleton	9/65	92/19398	2.09147626979004e-11	2.09147626979004e-11	4.29303023799008e-10	ENSDARG00000092947/ENSDARG00000058371/ENSDARG00000090268/ENSDARG00000000212/ENSDARG00000017624/ENSDARG00000036830/ENSDARG00000036832/ENSDARG00000036840/ENSDARG00000055192	9
GO:0099513	CC	GO:0099513	polymeric cytoskeletal fiber	9/65	360/19398	3.02382118710063e-06	3.02382118710063e-06	4.13786057182191e-05	ENSDARG00000092947/ENSDARG00000058371/ENSDARG00000090268/ENSDARG00000000212/ENSDARG00000017624/ENSDARG00000036830/ENSDARG00000036832/ENSDARG00000036840/ENSDARG00000055192	9
GO:0034364	CC	GO:0034364	high-density lipoprotein particle	2/65	13/19398	0.000842078677701383	0.000842078677701383	0.00514834975720537	ENSDARG00000101324/ENSDARG00000040295	2
GO:0042627	CC	GO:0042627	chylomicron	2/65	13/19398	0.000842078677701383	0.000842078677701383	0.00514834975720537	ENSDARG00000101324/ENSDARG00000040295	2
GO:0045095	CC	GO:0045095	keratin filament	2/65	13/19398	0.000842078677701383	0.000842078677701383	0.00514834975720537	ENSDARG00000058371/ENSDARG00000017624	2
GO:0032994	CC	GO:0032994	protein-lipid complex	2/65	15/19398	0.00112867667754118	0.00112867667754118	0.00514834975720537	ENSDARG00000101324/ENSDARG00000040295	2
GO:0034358	CC	GO:0034358	plasma lipoprotein particle	2/65	15/19398	0.00112867667754118	0.00112867667754118	0.00514834975720537	ENSDARG00000101324/ENSDARG00000040295	2
GO:1990777	CC	GO:1990777	lipoprotein particle	2/65	15/19398	0.00112867667754118	0.00112867667754118	0.00514834975720537	ENSDARG00000101324/ENSDARG00000040295	2
GO:0045121	CC	GO:0045121	membrane raft	2/65	54/19398	0.0141442773213987	0.0141442773213987	0.0483883171521536	ENSDARG00000040874/ENSDARG00000055305	2
GO:0098589	CC	GO:0098589	membrane region	2/65	54/19398	0.0141442773213987	0.0141442773213987	0.0483883171521536	ENSDARG00000040874/ENSDARG00000055305	2
GO:0098857	CC	GO:0098857	membrane microdomain	2/65	54/19398	0.0141442773213987	0.0141442773213987	0.0483883171521536	ENSDARG00000040874/ENSDARG00000055305	2
GO:0005212	MF	GO:0005212	structural constituent of eye lens	23/70	75/19574	9.68375822177636e-40	9.68375822177636e-40	5.60638633892316e-38	ENSDARG00000024548/ENSDARG00000032929/ENSDARG00000068507/ENSDARG00000041925/ENSDARG00000053862/ENSDARG00000069801/ENSDARG00000030411/ENSDARG00000087324/ENSDARG00000087765/ENSDARG00000016793/ENSDARG00000057460/ENSDARG00000053875/ENSDARG00000007576/ENSDARG00000088823/ENSDARG00000076790/ENSDARG00000015445/ENSDARG00000086658/ENSDARG00000030349/ENSDARG00000069827/ENSDARG00000076572/ENSDARG00000074001/…	23
GO:0060228	MF	GO:0060228	phosphatidylcholine-sterol O-acyltransferase activator activity	2/70	11/19574	0.000679075637201481	0.000679075637201481	0.0156896199441961	ENSDARG00000101324/ENSDARG00000040295	2
GO:0019789	MF	GO:0019789	SUMO transferase activity	2/70	12/19574	0.000813007578926524	0.000813007578926524	0.0156896199441961	ENSDARG00000052649/ENSDARG00000074502	2
GO:0017127	MF	GO:0017127	cholesterol transporter activity	2/70	20/19574	0.00229760340249805	0.00229760340249805	0.0221698573925251	ENSDARG00000101324/ENSDARG00000040295	2
GO:0120015	MF	GO:0120015	intermembrane sterol transfer activity	2/70	20/19574	0.00229760340249805	0.00229760340249805	0.0221698573925251	ENSDARG00000101324/ENSDARG00000040295	2
GO:0120020	MF	GO:0120020	intermembrane cholesterol transfer activity	2/70	20/19574	0.00229760340249805	0.00229760340249805	0.0221698573925251	ENSDARG00000101324/ENSDARG00000040295	2
GO:0120013	MF	GO:0120013	intermembrane lipid transfer activity	2/70	31/19574	0.00548227943794314	0.00548227943794314	0.0453421607649433	ENSDARG00000101324/ENSDARG00000040295	2
