## Supplementary material for "GLOBAL HOST RESPONSES TO THE MICROBIOTA AT SINGLE CELL RESOLUTION IN GNOTOBIOTIC ZEBRAFISH": Lists of DEGs and GO per Cluster: Clu33_GOsorting_CVZup.xlsx

### Sheet: CVZ_DEGs
gene	gene_used_GoTerm	gene_NAME	p_val_adj	p_val	avg_logFC	%CVZ	%GF
ENSDARG00000006588		zgc:111983	0.225259	1.02121e-05	0.471396	0.132	0.015		no. DEGs	no. DEGs used in GoTerm
ENSDARG00000028066		diras1a	0.580098	2.62988e-05	0.513833	0.329	0.155		106	11
ENSDARG00000044562		cycsb	1	5.09119e-05	0.365765	0.385	0.201
ENSDARG00000075758		ywhabb	1	7.71975e-05	0.372052	0.607	0.448
ENSDARG00000104901		ostc	1	9.15507e-05	0.332193	0.175	0.052
ENSDARG00000059303		hnrnpl2	1	0.000142868	0.426604	0.372	0.211
ENSDARG00000070037		rgs8	1	0.000162813	0.454969	0.188	0.067
ENSDARG00000007098		itm2ba	1	0.000179789	0.418795	0.449	0.289
ENSDARG00000018397		hpca	1	0.00046142	0.542957	0.389	0.237
ENSDARG00000061951		golgb1	1	0.000649548	0.436629	0.222	0.103
ENSDARG00000103199		si:dkey-247k7.2	1	0.000701224	0.35614	0.103	0.021
ENSDARG00000030236		tmem30aa	1	0.000816992	0.329616	0.209	0.093
ENSDARG00000055120		ctsba	1	0.000954526	0.409147	0.329	0.196
ENSDARG00000088383		cox5aa	1	0.00152603	0.348188	0.568	0.438
ENSDARG00000006370	ENSDARG00000006370	atp6v1h	1	0.00158348	0.306362	0.462	0.314
ENSDARG00000055912		nipa2	1	0.00239007	0.362589	0.154	0.062
ENSDARG00000076290	ENSDARG00000076290	calr	1	0.00240847	0.425832	0.393	0.268
ENSDARG00000073857		klf7a	1	0.00314859	0.442515	0.244	0.134
ENSDARG00000101936		tmem106ba	1	0.00341435	0.287006	0.261	0.144
ENSDARG00000070045		celf4	1	0.0034392	0.324971	0.128	0.046
ENSDARG00000006862		kifap3b	1	0.00353908	0.263802	0.12	0.041
ENSDARG00000038024		flr	1	0.00355823	0.30382	0.103	0.031
ENSDARG00000007271		mynn	1	0.00379824	0.258591	0.111	0.036
ENSDARG00000008209		myt1la	1	0.00391608	0.399596	0.141	0.057
ENSDARG00000071233		zgc:158254	1	0.00392852	0.297708	0.103	0.031
ENSDARG00000000853		dstyk	1	0.0039599	0.335728	0.175	0.082
ENSDARG00000014287		eno2	1	0.00402489	0.381669	0.556	0.428
ENSDARG00000026247		insyn1	1	0.00443399	0.260081	0.15	0.062
ENSDARG00000041323		csdc2a	1	0.00492981	0.300535	0.397	0.268
ENSDARG00000019420		etnk1	1	0.00493739	0.356126	0.12	0.046
ENSDARG00000071658		ywhag2	1	0.0056209	0.260484	0.671	0.567
ENSDARG00000077045		scg5	1	0.00567459	0.464734	0.397	0.284
ENSDARG00000002240		psmb6	1	0.00574158	0.356494	0.44	0.325
ENSDARG00000035631		sdf2l1	1	0.00593224	0.371219	0.12	0.046
ENSDARG00000032866		erh	1	0.00601904	0.293457	0.5	0.397
ENSDARG00000057042		tm2d1	1	0.00633185	0.374764	0.197	0.108
ENSDARG00000059815		oaz2b	1	0.00642656	0.45315	0.282	0.175
ENSDARG00000009640		psmb1	1	0.00702866	0.300186	0.457	0.33
ENSDARG00000027957		fgf12a	1	0.00719357	0.262537	0.128	0.052
ENSDARG00000055381		bambia	1	0.0073735	0.307507	0.132	0.057
ENSDARG00000114852		CR974456.1	1	0.00780212	0.362484	0.154	0.072
ENSDARG00000038981		zgc:153615	1	0.00824977	0.416731	0.201	0.113
ENSDARG00000055723	ENSDARG00000055723	hsp70l	1	0.00837237	0.337398	0.402	0.299
ENSDARG00000038524		pik3r1	1	0.00844657	0.29469	0.214	0.119
ENSDARG00000001788	ENSDARG00000001788	atp5po	1	0.00848934	0.276915	0.56	0.469
ENSDARG00000059373		dnajc8	1	0.00851162	0.289352	0.244	0.144
ENSDARG00000014230		dlst	1	0.00876451	0.318243	0.299	0.196
ENSDARG00000086699		smim15	1	0.00878145	0.284247	0.312	0.201
ENSDARG00000011934		gyg1a	1	0.00928128	0.402092	0.179	0.093
ENSDARG00000043835		rab3ab	1	0.00943537	0.263645	0.218	0.124
ENSDARG00000079150		si:ch211-276i12.9	1	0.00953215	0.340648	0.274	0.175
ENSDARG00000099420		nme2b.2	1	0.00956525	0.332301	0.415	0.289
ENSDARG00000042933		bloc1s6	1	0.0101851	0.38887	0.329	0.232
ENSDARG00000003998		phyhipla	1	0.0108959	0.260227	0.137	0.062
ENSDARG00000013087		ndrg3a	1	0.0109934	0.315869	0.581	0.49
ENSDARG00000097528		si:dkey-7j14.5	1	0.0114557	0.30261	0.607	0.495
ENSDARG00000038574		scg2b	1	0.0121508	0.420121	0.487	0.376
ENSDARG00000052842	ENSDARG00000052842	ppifb	1	0.0133314	0.291404	0.179	0.098
ENSDARG00000103002		nptna	1	0.0133375	0.271537	0.376	0.284
ENSDARG00000068989		gabra1	1	0.0138561	0.337534	0.162	0.082
ENSDARG00000104066	ENSDARG00000104066	dnaja2a	1	0.0142387	0.251795	0.308	0.211
ENSDARG00000043757		ptbp3	1	0.0143001	0.25807	0.393	0.289
ENSDARG00000056262		slc35g2a	1	0.0150977	0.392946	0.269	0.175
ENSDARG00000104031		mrpl33	1	0.0151694	0.283128	0.197	0.113
ENSDARG00000020946		auts2b	1	0.0152544	0.27724	0.103	0.041
ENSDARG00000039005		trappc1	1	0.0157475	0.258677	0.35	0.258
ENSDARG00000075252		phrf1	1	0.0160806	0.257864	0.137	0.067
ENSDARG00000025147		cd63	1	0.01618	0.328112	0.385	0.278
ENSDARG00000012840		alg9	1	0.0164081	0.29925	0.137	0.067
ENSDARG00000074635	ENSDARG00000074635	abca1a	1	0.0164575	0.264028	0.124	0.057
ENSDARG00000089109		bcl2b	1	0.0177929	0.401593	0.368	0.278
ENSDARG00000093804		sst6	1	0.0182392	0.281793	0.192	0.108
ENSDARG00000021938		alg5	1	0.0187631	0.35156	0.15	0.077
ENSDARG00000069297		upf3a	1	0.0196386	0.253577	0.346	0.247
ENSDARG00000024299		c1qtnf4	1	0.0200522	0.332507	0.162	0.088
ENSDARG00000044362		unc119b	1	0.0211021	0.262503	0.128	0.062
ENSDARG00000034753		tspan3a	1	0.0216469	0.253306	0.56	0.454
ENSDARG00000060711		sv2bb	1	0.0227353	0.276171	0.162	0.093
ENSDARG00000104458		rnasekb	1	0.0244246	0.254011	0.718	0.644
ENSDARG00000057913		syt11a	1	0.0260449	0.320757	0.697	0.593
ENSDARG00000101735		chn1	1	0.0265174	0.278969	0.145	0.077
ENSDARG00000011170		ndrg2	1	0.0265299	0.317693	0.303	0.216
ENSDARG00000000666		creg2	1	0.0265865	0.259072	0.124	0.062
ENSDARG00000058148		dnajc7	1	0.0267359	0.270827	0.158	0.088
ENSDARG00000003206		chchd6a	1	0.0273583	0.278704	0.171	0.098
ENSDARG00000060767		smg7	1	0.0274916	0.268497	0.158	0.088
ENSDARG00000002131		celf2	1	0.0277724	0.263054	0.252	0.16
ENSDARG00000013063		oxct1a	1	0.0280397	0.262584	0.167	0.093
ENSDARG00000038731		slc25a36a	1	0.0284104	0.255918	0.145	0.077
ENSDARG00000060796		slc20a2	1	0.0286231	0.304004	0.128	0.067
ENSDARG00000099664		selenof	1	0.0293736	0.337739	0.256	0.18
ENSDARG00000024433		pvalb4	1	0.0310822	0.378657	0.355	0.258
ENSDARG00000028848		lsm12a	1	0.0319972	0.292521	0.12	0.062
ENSDARG00000038693		gng7	1	0.0323046	0.361353	0.222	0.144
ENSDARG00000056122	ENSDARG00000056122	gdi1	1	0.0323692	0.27095	0.415	0.32
ENSDARG00000044902	ENSDARG00000044902	atp2b2	1	0.0324094	0.257759	0.35	0.258
ENSDARG00000108535		CABZ01072077.1	1	0.0363875	0.277084	0.329	0.237
ENSDARG00000105441		pcdh11	1	0.0367542	0.262484	0.12	0.062
ENSDARG00000037929		strada	1	0.0387777	0.302234	0.103	0.052
ENSDARG00000042837	ENSDARG00000042837	atp1b3b	1	0.0393175	0.253729	0.175	0.108
ENSDARG00000031768		roraa	1	0.0402028	0.416719	0.154	0.088
ENSDARG00000004034	ENSDARG00000004034	arhgdig	1	0.0408868	0.324779	0.346	0.258
ENSDARG00000067591		puraa	1	0.0433748	0.259553	0.179	0.113
ENSDARG00000007975		fth1b	1	0.0460943	0.338244	0.261	0.191
ENSDARG00000041623		mt2	1	0.0468275	0.326656	0.291	0.201
ENSDARG00000056765		ela2l	1	0.0473688	0.281996	0.239	0.16

### Sheet: GOresults_CVZup_fdr
	ONTOLOGY	ID	Description	GeneRatio	BgRatio	pvalue	p.adjust	qvalue	geneID	Count
GO:0042626	MF	GO:0042626	ATPase activity, coupled to transmembrane movement of substances	1985-05-01	140/19574	0.000361158	0.012447	0.0111403	ENSDARG00000001788/ENSDARG00000006370/ENSDARG00000042837/ENSDARG00000044902/ENSDARG00000074635	5
GO:0043492	MF	GO:0043492	ATPase activity, coupled to movement of substances	1985-05-01	140/19574	0.000361158	0.012447	0.0111403	ENSDARG00000001788/ENSDARG00000006370/ENSDARG00000042837/ENSDARG00000044902/ENSDARG00000074635	5
GO:0019829	MF	GO:0019829	cation-transporting ATPase activity	1985-04-01	80/19574	0.00040741	0.012447	0.0111403	ENSDARG00000001788/ENSDARG00000006370/ENSDARG00000042837/ENSDARG00000044902	4
GO:0022853	MF	GO:0022853	active ion transmembrane transporter activity	1985-04-01	80/19574	0.00040741	0.012447	0.0111403	ENSDARG00000001788/ENSDARG00000006370/ENSDARG00000042837/ENSDARG00000044902	4
GO:0042625	MF	GO:0042625	ATPase coupled ion transmembrane transporter activity	1985-04-01	80/19574	0.00040741	0.012447	0.0111403	ENSDARG00000001788/ENSDARG00000006370/ENSDARG00000042837/ENSDARG00000044902	4
GO:0015405	MF	GO:0015405	P-P-bond-hydrolysis-driven transmembrane transporter activity	1985-05-01	147/19574	0.000451715	0.012447	0.0111403	ENSDARG00000001788/ENSDARG00000006370/ENSDARG00000042837/ENSDARG00000044902/ENSDARG00000074635	5
GO:0015399	MF	GO:0015399	primary active transmembrane transporter activity	1985-05-01	148/19574	0.00046593	0.012447	0.0111403	ENSDARG00000001788/ENSDARG00000006370/ENSDARG00000042837/ENSDARG00000044902/ENSDARG00000074635	5
GO:0005092	MF	GO:0005092	GDP-dissociation inhibitor activity	1985-02-01	11/19574	0.000999245	0.0233573	0.0209053	ENSDARG00000004034/ENSDARG00000056122	2
GO:0051082	MF	GO:0051082	unfolded protein binding	1985-04-01	111/19574	0.00139334	0.0289504	0.0259112	ENSDARG00000052842/ENSDARG00000055723/ENSDARG00000076290/ENSDARG00000104066	4
GO:0042623	MF	GO:0042623	ATPase activity, coupled	1985-06-01	296/19574	0.00182911	0.0342044	0.0306136	ENSDARG00000001788/ENSDARG00000006370/ENSDARG00000042837/ENSDARG00000044902/ENSDARG00000055723/ENSDARG00000074635	6

### Sheet: CategprySorting
ONTOLOGY	ID	Description	pvalue	p.adjust	(-)Log(p.adjust)	geneID	Count	total gene check	unique genes	total pathways
		ATPase activity						38	6	8
MF	GO:0042626	ATPase activity, coupled to transmembrane movement of substances	0.000361158	0.012447	1.90494	ENSDARG00000001788/ENSDARG00000006370/ENSDARG00000042837/ENSDARG00000044902/ENSDARG00000074635	5
MF	GO:0043492	ATPase activity, coupled to movement of substances	0.000361158	0.012447	1.90494	ENSDARG00000001788/ENSDARG00000006370/ENSDARG00000042837/ENSDARG00000044902/ENSDARG00000074635	5
MF	GO:0019829	cation-transporting ATPase activity	0.00040741	0.012447	1.90494	ENSDARG00000001788/ENSDARG00000006370/ENSDARG00000042837/ENSDARG00000044902	4
MF	GO:0022853	active ion transmembrane transporter activity	0.00040741	0.012447	1.90494	ENSDARG00000001788/ENSDARG00000006370/ENSDARG00000042837/ENSDARG00000044902	4
MF	GO:0042625	ATPase coupled ion transmembrane transporter activity	0.00040741	0.012447	1.90494	ENSDARG00000001788/ENSDARG00000006370/ENSDARG00000042837/ENSDARG00000044902	4
MF	GO:0015405	P-P-bond-hydrolysis-driven transmembrane transporter activity	0.000451715	0.012447	1.90494	ENSDARG00000001788/ENSDARG00000006370/ENSDARG00000042837/ENSDARG00000044902/ENSDARG00000074635	5
MF	GO:0015399	primary active transmembrane transporter activity	0.00046593	0.012447	1.90494	ENSDARG00000001788/ENSDARG00000006370/ENSDARG00000042837/ENSDARG00000044902/ENSDARG00000074635	5
MF	GO:0042623	ATPase activity, coupled	0.00182911	0.0342044	1.46592	ENSDARG00000001788/ENSDARG00000006370/ENSDARG00000042837/ENSDARG00000044902/ENSDARG00000055723/ENSDARG00000074635	6	total gene check	unique genes	total pathways
		GDP-dissociation inhibitor activity						2	2	1
MF	GO:0005092	GDP-dissociation inhibitor activity	0.000999245	0.0233573	1.63158	ENSDARG00000004034/ENSDARG00000056122	2	total gene check	unique genes	total pathways
		unfolded protein binding						4	4	1
MF	GO:0051082	unfolded protein binding	0.00139334	0.0289504	1.53835	ENSDARG00000052842/ENSDARG00000055723/ENSDARG00000076290/ENSDARG00000104066	4

### Sheet: Table
	Description	TOP p.adjust	TOP(-)Log(p.adjust)	BOTTOM(-)Log(p.adjust)	total gene check	unique genes	total pathways
	ATPase activity	0.012447	1.90494	1.46592	38	6	8	ATPase activity (8)
	GDP-dissociation inhibitor activity	0.0233573	1.63158	1.63158	2	2	1	GDP-dissociation inhibitor activity (1)
	unfolded protein binding	0.0289504	1.53835	1.53835	4	4	1	unfolded protein binding (1)

### Sheet: PathwaysCharted
	ATPase activity	ATPase activity, coupled to transmembrane movement of substances	ATPase activity, coupled to movement of substances	cation-transporting ATPase activity	active ion transmembrane transporter activity	ATPase coupled ion transmembrane transporter activity	P-P-bond-hydrolysis-driven transmembrane transporter activity	primary active transmembrane transporter activity	ATPase activity, coupled	GDP-dissociation inhibitor activity	GDP-dissociation inhibitor activity	unfolded protein binding	unfolded protein binding
1	NA	ENSDARG00000001788	ENSDARG00000001788	ENSDARG00000001788	ENSDARG00000001788	ENSDARG00000001788	ENSDARG00000001788	ENSDARG00000001788	ENSDARG00000001788	NA	ENSDARG00000004034	NA	ENSDARG00000052842
2	NA	ENSDARG00000006370	ENSDARG00000006370	ENSDARG00000006370	ENSDARG00000006370	ENSDARG00000006370	ENSDARG00000006370	ENSDARG00000006370	ENSDARG00000006370	NA	ENSDARG00000056122	NA	ENSDARG00000055723
3	NA	ENSDARG00000042837	ENSDARG00000042837	ENSDARG00000042837	ENSDARG00000042837	ENSDARG00000042837	ENSDARG00000042837	ENSDARG00000042837	ENSDARG00000042837	NA	NA	NA	ENSDARG00000076290
4	NA	ENSDARG00000044902	ENSDARG00000044902	ENSDARG00000044902	ENSDARG00000044902	ENSDARG00000044902	ENSDARG00000044902	ENSDARG00000044902	ENSDARG00000044902	NA	NA	NA	ENSDARG00000104066
5	NA	ENSDARG00000074635	ENSDARG00000074635	NA	NA	NA	ENSDARG00000074635	ENSDARG00000074635	ENSDARG00000055723	NA	NA	NA	NA
6	NA	NA	NA	NA	NA	NA	NA	NA	ENSDARG00000074635	NA	NA	NA	NA
