## Supplementary material for "GLOBAL HOST RESPONSES TO THE MICROBIOTA AT SINGLE CELL RESOLUTION IN GNOTOBIOTIC ZEBRAFISH": Lists of DEGs and GO per Cluster: cluster33_CVZvGF.tsv

gene	gene_NAME	p_val_adj	p_val	avg_logFC	pct.1	pct.2
1	ENSDARG00000024548	cryba4	2.42931725630377e-31	1.10133160590433e-35	-1.77499471647322	0.184	0.747
2	ENSDARG00000086917	crygm2d2	2.63196724694359e-28	1.1932030315276e-32	-1.6042879450578	0.171	0.737
3	ENSDARG00000032929	cryba1l1	1.22889625799628e-27	5.57120436121261e-32	-1.65150871172556	0.205	0.758
4	ENSDARG00000068507	crybb1	3.75815120935494e-25	1.70375882190359e-29	-1.5966483686122	0.248	0.758
5	ENSDARG00000041925	cryba2b	4.32608527730091e-24	1.96123187836654e-28	-1.62055770503331	0.145	0.649
6	ENSDARG00000053862	crygmx	1.5409278886185e-23	6.98580056495827e-28	-1.66164604853767	0.162	0.66
7	ENSDARG00000069801	crygm2d12	5.04799341715499e-22	2.28850912011741e-26	-1.64893365842055	0.094	0.567
8	ENSDARG00000030411	crygn2	1.62012725939616e-20	7.34485111703763e-25	-1.65065333394996	0.171	0.634
9	ENSDARG00000087324	crygm2d1	9.03011768949885e-20	4.09380618800383e-24	-1.57334089570595	0.158	0.613
10	ENSDARG00000087765	crygm2d10	1.4502665093908e-19	6.57478696795176e-24	-1.64767313368479	0.162	0.608
11	ENSDARG00000109861	BX545855.1	3.28593937558842e-19	1.48968146504144e-23	-1.45527532332734	0.175	0.624
12	ENSDARG00000094310	si:ch211-255g12.6	2.1188573644005e-17	9.60584533684149e-22	-1.41416044845532	0.073	0.469
13	ENSDARG00000016793	crybb1l2	1.74994147849185e-15	7.93336421476043e-20	-1.47509898111482	0.103	0.49
14	ENSDARG00000057460	crygm2d13	5.81961611571217e-15	2.63832446990306e-19	-1.22521999298482	0.09	0.464
15	ENSDARG00000053875	cryba1b	1.04434940284293e-14	4.73456071648803e-19	-1.33615339224039	0.205	0.608
16	ENSDARG00000007576	crybb1l1	2.17744397847648e-13	9.87144790314845e-18	-1.11603412090601	0.124	0.495
17	ENSDARG00000088823	crygm2d3	1.76335994095331e-11	7.99419684900404e-16	-1.0920430542383	0.073	0.392
18	ENSDARG00000076790	crygm2d16	7.51073853639872e-10	3.40499525632366e-14	-1.25019379755967	0.077	0.366
19	ENSDARG00000015445	lim2.4	1.06927191795066e-09	4.84754700313112e-14	-1.05306383291063	0.038	0.304
20	ENSDARG00000086658	crygm2d21	7.28938646013642e-09	3.30464523535063e-13	-1.02861776331707	0.073	0.351
21	ENSDARG00000116164	crygm2d8	4.68245121568793e-07	2.12279046862269e-11	-1.07005962996461	0.068	0.314
22	ENSDARG00000030349	cryba2a	0.000141361822312623	6.40864186746863e-09	-0.996795963651729	0.107	0.325
23	ENSDARG00000092947	cyt1	0.000290196034589964	1.31560447270815e-08	-0.547001770365681	0.65	0.83
24	ENSDARG00000058371	krt5	0.000525168317504894	2.38085192449404e-08	-0.673195811169413	0.483	0.732
25	ENSDARG00000101324	apoa1b	0.00813399236286269	3.6875475396059e-07	-0.576273486375564	0.632	0.784
26	ENSDARG00000069827	crygm2d11	0.00955196431735953	4.33038549159467e-07	-0.534468836785303	0.03	0.175
27	ENSDARG00000015866	apoa2	0.0237603631911847	1.07717667926307e-06	-0.545677475452727	0.594	0.753
28	ENSDARG00000076572	crygm2d7	0.033028139395438	1.49733155297117e-06	-0.731362055857532	0.085	0.247
29	ENSDARG00000087164	crygm2d4	0.0396857178866942	1.79915304591052e-06	-0.648876593385603	0.03	0.16
30	ENSDARG00000038439	fabp10a	0.0770357065974819	3.49241574927382e-06	-0.537892990157215	0.376	0.567
31	ENSDARG00000074001	crygmxl2	0.122700172461277	5.56261548922283e-06	-0.582619855971699	0.026	0.144
32	ENSDARG00000037402	lim2.3	0.194760218203897	8.82945952506558e-06	-0.558996873943106	0.017	0.124
33	ENSDARG00000006588	zgc:111983	0.225258882964745	1.02121172801136e-05	0.471395819220909	0.132	0.015
34	ENSDARG00000090268	krtt1c19e	0.262718428188643	1.19103467308297e-05	-0.631845381841622	0.342	0.51
35	ENSDARG00000028066	diras1a	0.580098041732618	2.62987597122413e-05	0.513833484367678	0.329	0.155
36	ENSDARG00000073750	crygm2d18	0.960593688335076	4.35485396833383e-05	-0.481568504979213	0.021	0.119
37	ENSDARG00000000212	krt97	1	0.00232045641353953	-0.251765820555132	0.043	0.124
38	ENSDARG00000000666	creg2	1	0.0265865015111385	0.259072265340844	0.124	0.062
39	ENSDARG00000000853	dstyk	1	0.00395989884986856	0.335728275773285	0.175	0.082
40	ENSDARG00000001788	atp5po	1	0.00848934117859324	0.276915036394666	0.56	0.469
41	ENSDARG00000002131	celf2	1	0.0277724150632721	0.26305442745557	0.252	0.16
42	ENSDARG00000002240	psmb6	1	0.00574157840024412	0.356493653256746	0.44	0.325
43	ENSDARG00000002300	p2rx2	1	0.564127665643546	0.334541352090844	0.12	0.103
44	ENSDARG00000003206	chchd6a	1	0.0273582747555399	0.278703993536708	0.171	0.098
45	ENSDARG00000003998	phyhipla	1	0.0108959025840237	0.26022686089559	0.137	0.062
46	ENSDARG00000004034	arhgdig	1	0.0408867572274336	0.32477895005829	0.346	0.258
47	ENSDARG00000004158	tmem63c	1	0.0152906507295166	-0.292345221874094	0.047	0.108
48	ENSDARG00000004588	sox4a	1	0.0325580661482822	-0.472637942701371	0.274	0.371
49	ENSDARG00000005625	maco1a	1	0.26106732936226	-0.31535428381458	0.115	0.144
50	ENSDARG00000006370	atp6v1h	1	0.0015834757936671	0.306362049460998	0.462	0.314
51	ENSDARG00000006427	fabp2	1	0.100689754612805	-0.308032228925555	0.15	0.206
52	ENSDARG00000006747	tmem178b	1	0.0736101980354957	0.483131960513851	0.316	0.247
53	ENSDARG00000006862	kifap3b	1	0.00353907714788509	0.2638020210073	0.12	0.041
54	ENSDARG00000007098	itm2ba	1	0.000179789202723576	0.418795298522047	0.449	0.289
55	ENSDARG00000007271	mynn	1	0.00379823641607358	0.258590660246425	0.111	0.036
56	ENSDARG00000007654	nsfa	1	0.0505769970098271	0.263005641833759	0.355	0.273
57	ENSDARG00000007975	fth1b	1	0.0460942768960877	0.338244488674516	0.261	0.191
58	ENSDARG00000008209	myt1la	1	0.00391607585141612	0.399596085387108	0.141	0.057
59	ENSDARG00000008363	mcl1b	1	0.331495797949842	-0.279479242282346	0.124	0.149
60	ENSDARG00000008407	tspan7b	1	0.0797931116656555	0.254302099634022	0.632	0.572
61	ENSDARG00000008494	myl6	1	0.161403211153147	0.304669428728908	0.385	0.345
62	ENSDARG00000009273	ppm1da	1	0.0532455144163363	-0.324732977919158	0.085	0.139
63	ENSDARG00000009640	psmb1	1	0.00702865901927448	0.300186425491213	0.457	0.33
64	ENSDARG00000010630	hoxb6a	1	0.517100376123624	-0.332602898636257	0.09	0.108
65	ENSDARG00000010878	cdkn1ca	1	0.0536898904123995	-0.310872352406133	0.085	0.144
66	ENSDARG00000011170	ndrg2	1	0.0265298746988771	0.317693139822624	0.303	0.216
67	ENSDARG00000011934	gyg1a	1	0.00928127795145518	0.402092298010073	0.179	0.093
68	ENSDARG00000012820	nop56	1	0.464555525743177	-0.311137962574718	0.231	0.242
69	ENSDARG00000012840	alg9	1	0.0164081031800404	0.299249737820741	0.137	0.067
70	ENSDARG00000012944	myhz2	1	0.0415484076692645	-0.295008774690401	0.222	0.304
71	ENSDARG00000012972	cfl1l	1	0.0253104855705819	-0.310373707332338	0.175	0.258
72	ENSDARG00000013063	oxct1a	1	0.0280397384926351	0.262584112394074	0.167	0.093
73	ENSDARG00000013087	ndrg3a	1	0.0109934040073895	0.315869236378924	0.581	0.49
74	ENSDARG00000013379	ppp6r3	1	0.21414608374644	-0.25376265975889	0.107	0.144
75	ENSDARG00000013414	lin7a	1	0.0502691622304852	0.310917149277397	0.218	0.149
76	ENSDARG00000013615	pbx3b	1	0.07404770088132	-0.341641317124947	0.188	0.258
77	ENSDARG00000014230	dlst	1	0.00876451207663657	0.318242618068619	0.299	0.196
78	ENSDARG00000014259	eya1	1	0.0701029863125127	0.458182159456269	0.295	0.237
79	ENSDARG00000014287	eno2	1	0.00402488770237829	0.38166862220023	0.556	0.428
80	ENSDARG00000014490	tac1	1	0.592695753797475	-0.409367272111422	0.094	0.108
81	ENSDARG00000016368	zbtb8os	1	0.108017591620396	-0.285330423680296	0.103	0.149
82	ENSDARG00000017294	gnai2b	1	0.0954531908191733	0.302370078131078	0.192	0.134
83	ENSDARG00000017624	krt4	1	0.000834378303379386	-0.308802406883366	0.487	0.644
84	ENSDARG00000018025	tbx2a	1	0.0201393674717058	-0.305414553206356	0.06	0.124
85	ENSDARG00000018397	hpca	1	0.000461419762348043	0.542957119734866	0.389	0.237
86	ENSDARG00000018817	bdnf	1	0.0558020909062266	0.337805355185891	0.154	0.093
87	ENSDARG00000018921	fam84a	1	0.0279848778662316	-0.365112266199525	0.06	0.119
88	ENSDARG00000019420	etnk1	1	0.00493738631733353	0.356125649662995	0.12	0.046
89	ENSDARG00000020239	lpin1	1	0.104476029794	-0.305730227383686	0.321	0.376
90	ENSDARG00000020301	os9	1	0.0801057861563287	0.301683530061528	0.158	0.103
91	ENSDARG00000020345	clasp2	1	0.0943196173288107	-0.259668884984472	0.137	0.191
92	ENSDARG00000020946	auts2b	1	0.0152544324204817	0.277240315570384	0.103	0.041
93	ENSDARG00000021938	alg5	1	0.0187631355543353	0.351560375162222	0.15	0.077
94	ENSDARG00000023694	spon1b	1	0.0959170508954836	-0.260116958766602	0.064	0.108
95	ENSDARG00000024047	tmem38a	1	0.129835431000227	0.359184024596235	0.141	0.098
96	ENSDARG00000024299	c1qtnf4	1	0.020052248192432	0.332506958831175	0.162	0.088
97	ENSDARG00000024433	pvalb4	1	0.0310821809986157	0.378656950676075	0.355	0.258
98	ENSDARG00000024746	hsp90aa1.2	1	0.178240973911742	0.426197239071905	0.35	0.309
99	ENSDARG00000025147	cd63	1	0.0161800116213493	0.328111535122449	0.385	0.278
100	ENSDARG00000025348	igfbp5b	1	0.918787468243356	-0.328657568669562	0.111	0.108
101	ENSDARG00000026247	insyn1	1	0.00443399398268112	0.260081122257753	0.15	0.062
102	ENSDARG00000026484	rab15	1	0.16092490870911	-0.296321734847642	0.137	0.18
103	ENSDARG00000026726	anxa1a	1	0.0111545020157294	-0.374628241678031	0.179	0.273
104	ENSDARG00000026829	cotl1	1	0.144568653258473	-0.330707626170056	0.38	0.294
105	ENSDARG00000027547	TPGS1	1	0.106847572365998	0.259555256422161	0.15	0.098
106	ENSDARG00000027734	srsf5b	1	0.00846169808273377	-0.43747535051699	0.201	0.294
107	ENSDARG00000027957	fgf12a	1	0.00719357273362755	0.262537190927991	0.128	0.052
108	ENSDARG00000028017	tp53inp1	1	0.0533288470300025	0.265460016895663	0.308	0.232
109	ENSDARG00000028848	lsm12a	1	0.0319971558623802	0.292520866510536	0.12	0.062
110	ENSDARG00000028957	maff	1	0.140967874416433	0.274406891988993	0.205	0.155
111	ENSDARG00000029718	p2rx3b	1	0.28711320205593	0.351191921245674	0.137	0.103
112	ENSDARG00000030215	matn1	1	0.0852259194652098	0.267693554355575	0.141	0.088
113	ENSDARG00000030236	tmem30aa	1	0.000816992324149916	0.32961579214691	0.209	0.093
114	ENSDARG00000031337	hoxa10b	1	0.0143568898443028	-0.620732582522146	0.051	0.113
115	ENSDARG00000031681	atp6v0b	1	0.113407313038696	0.289763485398725	0.312	0.258
116	ENSDARG00000031768	roraa	1	0.040202752943199	0.416718927782916	0.154	0.088
117	ENSDARG00000032369	btbd6b	1	0.73592330091272	-0.255014614497809	0.192	0.196
118	ENSDARG00000032866	erh	1	0.00601904114928212	0.29345729339495	0.5	0.397
119	ENSDARG00000033138	lyrm2	1	0.0439380206083371	-0.30074093130524	0.115	0.18
120	ENSDARG00000033382	grifin	1	0.000193115803372966	-0.446447219532069	0.038	0.139
121	ENSDARG00000033901	msi2a	1	0.415592079787074	-0.270137607353798	0.111	0.134
122	ENSDARG00000034423	sncga	1	0.473123474963809	0.467826137964046	0.103	0.082
123	ENSDARG00000034753	tspan3a	1	0.0216469122132899	0.253306281144232	0.56	0.454
124	ENSDARG00000035056	fgf13a	1	0.136701764872214	0.258744362806104	0.282	0.237
125	ENSDARG00000035631	sdf2l1	1	0.00593223962678451	0.371219126264635	0.12	0.046
126	ENSDARG00000036295	golga7ba	1	0.0781783509816613	-0.283118408250335	0.316	0.376
127	ENSDARG00000036344	calb2b	1	0.0639419273864463	-0.305472380496012	0.06	0.108
128	ENSDARG00000036501	rab39bb	1	0.13630082345161	0.25278286525108	0.197	0.144
129	ENSDARG00000036698	znf865	1	0.0966384889773229	-0.258687895699019	0.077	0.124
130	ENSDARG00000036830	krt91	1	0.000147948915207913	-0.429139703094612	0.722	0.82
131	ENSDARG00000036832	cyt1l	1	9.49116296932413e-05	-0.434853668515377	0.132	0.284
132	ENSDARG00000036840	krt15	1	0.00211542755667074	-0.519759345433881	0.124	0.232
133	ENSDARG00000037038	psmc6	1	0.147840792743303	-0.259843712263725	0.226	0.273
134	ENSDARG00000037929	strada	1	0.038777676876867	0.302234366657779	0.103	0.052
135	ENSDARG00000038024	flr	1	0.00355822748102592	0.303819700002167	0.103	0.031
136	ENSDARG00000038524	pik3r1	1	0.00844657161259229	0.294689890004295	0.214	0.119
137	ENSDARG00000038574	scg2b	1	0.0121508432230355	0.420121322546527	0.487	0.376
138	ENSDARG00000038655	ajap1	1	0.226650433099522	0.326178223849762	0.15	0.113
139	ENSDARG00000038693	gng7	1	0.0323046495404682	0.361352613736062	0.222	0.144
140	ENSDARG00000038731	slc25a36a	1	0.0284103939350329	0.255917941680224	0.145	0.077
141	ENSDARG00000038981	zgc:153615	1	0.00824977108569497	0.416730799027763	0.201	0.113
142	ENSDARG00000039005	trappc1	1	0.0157474597517051	0.258677255116491	0.35	0.258
143	ENSDARG00000040156	grm4	1	0.0653884100846248	0.383645804556949	0.162	0.103
144	ENSDARG00000040295	apoeb	1	0.0186669140400616	-0.278167383055678	0.107	0.186
145	ENSDARG00000040874	add3a	1	0.00543360922248378	-0.515814450645595	0.077	0.165
146	ENSDARG00000041323	csdc2a	1	0.00492980940026334	0.300534902752573	0.397	0.268
147	ENSDARG00000041623	mt2	1	0.046827497988532	0.326656447138287	0.291	0.201
148	ENSDARG00000041691	bhlhe41	1	0.0988260426791238	0.357673825529708	0.244	0.186
149	ENSDARG00000042069	pebp1	1	0.0100540240576595	-0.250759855151978	0.081	0.16
150	ENSDARG00000042824	nfe2l2a	1	0.433248818534594	-0.250425119871953	0.124	0.144
151	ENSDARG00000042837	atp1b3b	1	0.039317474597802	0.253728763695551	0.175	0.108
152	ENSDARG00000042892	paip1	1	0.040620260836037	-0.253801486415196	0.06	0.113
153	ENSDARG00000042933	bloc1s6	1	0.0101851011003814	0.388869917484687	0.329	0.232
154	ENSDARG00000042948	dnajc5aa	1	0.0600228076683454	0.270486463636951	0.453	0.376
155	ENSDARG00000043448	itm2ca	1	0.0958601305364188	0.2568023098967	0.282	0.216
156	ENSDARG00000043502	ccdc124	1	0.00925156442505392	-0.296254454149234	0.171	0.273
157	ENSDARG00000043757	ptbp3	1	0.0143001136608307	0.2580695601091	0.393	0.289
158	ENSDARG00000043835	rab3ab	1	0.00943536865225567	0.263644936692976	0.218	0.124
159	ENSDARG00000044048	prnpb	1	0.166745709557094	0.289908274417232	0.111	0.072
160	ENSDARG00000044362	unc119b	1	0.0211020583505718	0.262503456515653	0.128	0.062
161	ENSDARG00000044540	fkbp2	1	0.0952744349317495	0.286403478751129	0.286	0.227
162	ENSDARG00000044562	cycsb	1	5.09118819656553e-05	0.365764677420035	0.385	0.201
163	ENSDARG00000044684	rbp4l	1	0.769170469847661	0.506231876472396	0.218	0.232
164	ENSDARG00000044902	atp2b2	1	0.0324093836987625	0.257758747338486	0.35	0.258
165	ENSDARG00000045945	syn2a	1	0.051842050534281	0.270943784058681	0.38	0.299
166	ENSDARG00000052649	ube2ia	1	0.00365081337109542	-0.326809359626254	0.226	0.351
167	ENSDARG00000052695	nr2f1a	1	0.599376093163515	-0.337175172969936	0.167	0.175
168	ENSDARG00000052713	lrrtm1	1	0.509243569314902	0.288359489386334	0.141	0.124
169	ENSDARG00000052842	ppifb	1	0.0133314169821621	0.291403761389976	0.179	0.098
170	ENSDARG00000053019	rnft2	1	0.0572450891322046	0.28498899867862	0.107	0.057
171	ENSDARG00000053466	timmdc1	1	0.0329205214618442	-0.255368013047438	0.124	0.196
172	ENSDARG00000053684	aldob	1	0.000245101392131266	-0.407102342974264	0.534	0.68
173	ENSDARG00000053973	fetub	1	0.00119327377445412	-0.359210810847412	0.098	0.211
174	ENSDARG00000054578	arl6ip1	1	0.0779983171494499	0.256544283816745	0.65	0.562
175	ENSDARG00000054978	kifc3	1	0.227799808687722	0.261323309130372	0.115	0.082
176	ENSDARG00000055120	ctsba	1	0.000954525919479653	0.409146773347502	0.329	0.196
177	ENSDARG00000055192	zgc:136930	1	0.000202544042273618	-0.508400825314489	0.325	0.474
178	ENSDARG00000055305	ret	1	0.0268894592419802	-0.267974822700536	0.132	0.211
179	ENSDARG00000055381	bambia	1	0.0073735010811806	0.307507253339626	0.132	0.057
180	ENSDARG00000055514	icn2	1	5.57878414594138e-05	-0.571742094426096	0.068	0.196
181	ENSDARG00000055618	acta1b	1	0.00938418617542813	-0.386328198386099	0.09	0.17
182	ENSDARG00000055723	hsp70l	1	0.00837237473869864	0.337398164035171	0.402	0.299
183	ENSDARG00000055912	nipa2	1	0.00239007436938008	0.362589318362167	0.154	0.062
184	ENSDARG00000056027	hoxb8a	1	0.102088294420352	-0.33767214426182	0.068	0.113
185	ENSDARG00000056030	hoxb7a	1	0.241995803592065	-0.278464878663987	0.073	0.103
186	ENSDARG00000056122	gdi1	1	0.0323692288103347	0.270949613184256	0.415	0.32
187	ENSDARG00000056262	slc35g2a	1	0.0150977061211231	0.392945958393151	0.269	0.175
188	ENSDARG00000056648	ext2	1	0.241409540215288	0.301406946898797	0.12	0.088
189	ENSDARG00000056653	fhl1b	1	0.100680754896219	-0.276176126345989	0.073	0.119
190	ENSDARG00000056765	ela2l	1	0.0473687815013105	0.281995899426006	0.239	0.16
191	ENSDARG00000057042	tm2d1	1	0.00633184869248154	0.37476439856374	0.197	0.108
192	ENSDARG00000057234	chtopa	1	0.128525146045974	0.280135771159368	0.256	0.201
193	ENSDARG00000057296	cbln1	1	0.95160739938134	-0.303715853940128	0.12	0.119
194	ENSDARG00000057736	ano10a	1	0.231200683220099	0.266997254098391	0.103	0.072
195	ENSDARG00000057805	mrpl28	1	0.069929018895771	0.254751141007772	0.154	0.098
196	ENSDARG00000057913	syt11a	1	0.0260449035479355	0.320757039786246	0.697	0.593
197	ENSDARG00000058148	dnajc7	1	0.0267359209390825	0.270826688646465	0.158	0.088
198	ENSDARG00000058369	mex3b	1	0.152847924699803	-0.288058965549018	0.214	0.258
199	ENSDARG00000058394	tagln3b	1	0.821475584542405	-0.443916378798329	0.158	0.144
200	ENSDARG00000058538	alcamb	1	0.180276104959774	-0.364359167944783	0.192	0.232
201	ENSDARG00000059276	hoxd4a	1	0.0458736512090498	-0.304667387666258	0.103	0.165
202	ENSDARG00000059279	tfap2a	1	0.978238163399813	-0.446609917261868	0.107	0.103
203	ENSDARG00000059303	hnrnpl2	1	0.000142868496569909	0.426604484792308	0.372	0.211
204	ENSDARG00000059373	dnajc8	1	0.00851161962416818	0.289352141701668	0.244	0.144
205	ENSDARG00000059815	oaz2b	1	0.00642656021850942	0.453149806774682	0.282	0.175
206	ENSDARG00000060711	sv2bb	1	0.0227353283014776	0.276170529426752	0.162	0.093
207	ENSDARG00000060767	smg7	1	0.0274916139810762	0.268496974229338	0.158	0.088
208	ENSDARG00000060796	slc20a2	1	0.0286231302920985	0.30400428103032	0.128	0.067
209	ENSDARG00000060854	kctd3	1	0.0563182108302858	0.283832056197306	0.162	0.103
210	ENSDARG00000061099	nfasca	1	0.289996858150292	-0.353502903759967	0.201	0.237
211	ENSDARG00000061951	golgb1	1	0.000649547574252355	0.436629021791082	0.222	0.103
212	ENSDARG00000062865	mras	1	0.0259251478760026	-0.287751207077277	0.064	0.124
213	ENSDARG00000063095	ctsf	1	0.154169062543007	0.269998265699485	0.393	0.34
214	ENSDARG00000067591	puraa	1	0.0433748362608306	0.259553141959563	0.179	0.113
215	ENSDARG00000068179	trib2	1	0.0455135747239844	-0.273656372545381	0.068	0.124
216	ENSDARG00000068247	luzp2	1	0.149356613391062	0.31475419935979	0.111	0.072
217	ENSDARG00000068265	tomm5	1	0.00824652057673848	-0.266755969868171	0.359	0.479
218	ENSDARG00000068478	gpx4a	1	0.117205851038664	-0.252278702833296	0.239	0.299
219	ENSDARG00000068989	gabra1	1	0.0138560829904054	0.337533571274536	0.162	0.082
220	ENSDARG00000069297	upf3a	1	0.0196386218365474	0.253576756407403	0.346	0.247
221	ENSDARG00000069843	kctd12.1	1	0.240216267583514	-0.335328045861875	0.085	0.119
222	ENSDARG00000070037	rgs8	1	0.000162812877815902	0.454969457038824	0.188	0.067
223	ENSDARG00000070045	celf4	1	0.0034391962665042	0.324970785458687	0.128	0.046
224	ENSDARG00000070151	nfyc	1	0.23178222909661	-0.262316742712981	0.073	0.103
225	ENSDARG00000070266	spock3	1	0.0947149865832009	0.303860302571012	0.513	0.438
226	ENSDARG00000070425	dll4	1	0.126310992172371	0.312651605757448	0.103	0.062
227	ENSDARG00000070955	hmx3a	1	0.164846607940242	0.299644761973821	0.111	0.072
228	ENSDARG00000071233	zgc:158254	1	0.00392851888363878	0.297708111707036	0.103	0.031
229	ENSDARG00000071353	MGARP	1	0.179543166009567	0.267519881874016	0.248	0.201
230	ENSDARG00000071626	ptgdsb.2	1	0.131032543788048	0.264634182074456	0.171	0.119
231	ENSDARG00000071658	ywhag2	1	0.00562089884701262	0.260483863574913	0.671	0.567
232	ENSDARG00000073704	si:dkeyp-72g9.4	1	0.0712013121881783	0.280328486365266	0.363	0.299
233	ENSDARG00000073857	klf7a	1	0.0031485913846807	0.442514517053705	0.244	0.134
234	ENSDARG00000074056	kctd1	1	0.0493724633059301	-0.264576946757017	0.132	0.201
235	ENSDARG00000074502	zmiz1a	1	0.0292301120894311	-0.273969188308598	0.103	0.175
236	ENSDARG00000074540	gpr63	1	0.0545125943056069	0.273597412534067	0.175	0.113
237	ENSDARG00000074635	abca1a	1	0.0164575005472564	0.264027723007934	0.124	0.057
238	ENSDARG00000074967	zgc:162698	1	0.0784578383842505	0.287215649890705	0.115	0.067
239	ENSDARG00000075007	chst2a	1	0.0337540326628097	-0.289988862809905	0.094	0.16
240	ENSDARG00000075252	phrf1	1	0.0160805794470526	0.257863687263651	0.137	0.067
241	ENSDARG00000075369	nck1b	1	0.0341369485848297	-0.334262083743844	0.103	0.165
242	ENSDARG00000075758	ywhabb	1	7.71974947009349e-05	0.372052283797432	0.607	0.448
243	ENSDARG00000076120	foxp4	1	0.33013575352422	-0.419417599074145	0.124	0.155
244	ENSDARG00000076280	ppp1r1b	1	0.0860386042471668	-0.360223449703482	0.06	0.103
245	ENSDARG00000076290	calr	1	0.00240846675597291	0.425832210778701	0.393	0.268
246	ENSDARG00000076302	DTX4	1	0.00739974006869997	-0.289345897771726	0.038	0.103
247	ENSDARG00000076364	si:dkey-178k16.1	1	0.00689617436857621	-0.260024726129321	0.047	0.119
248	ENSDARG00000076532	si:ch211-222l21.1	1	0.0931250301716132	0.273901609357331	0.671	0.629
249	ENSDARG00000076799	rnd3a	1	0.0583376226495322	-0.360020126861016	0.085	0.139
250	ENSDARG00000077045	scg5	1	0.00567458854364481	0.464733744270167	0.397	0.284
251	ENSDARG00000077053	ppfia3	1	0.0967554597570897	0.283281487841191	0.252	0.191
252	ENSDARG00000077264	wdr43	1	0.0583175482202208	-0.278382107052522	0.162	0.227
253	ENSDARG00000077506	tjp1a	1	0.0606949893617045	-0.288754538635508	0.06	0.108
254	ENSDARG00000077817	cxxc4	1	0.100243829421312	0.26238658754216	0.132	0.082
255	ENSDARG00000079150	si:ch211-276i12.9	1	0.00953215288671844	0.340648082268996	0.274	0.175
256	ENSDARG00000079307	si:dkey-205h13.1	1	0.0812209365746576	0.455738341602977	0.192	0.134
257	ENSDARG00000079443	vipb	1	0.0713837972973458	-0.30614184961992	0.06	0.108
258	ENSDARG00000086699	smim15	1	0.00878145431588431	0.284247013688685	0.312	0.201
259	ENSDARG00000086826	sult6b1	1	0.0485382550958746	-0.265318552693149	0.077	0.134
260	ENSDARG00000086881	ier2b	1	0.225989705820801	0.320154044648427	0.231	0.191
261	ENSDARG00000087390	hbbe1.3	1	0.41343768700298	0.332693325844271	0.098	0.124
262	ENSDARG00000088091	pfn1	1	0.00204473724990427	-0.30976108738543	0.453	0.593
263	ENSDARG00000088383	cox5aa	1	0.00152602786569312	0.348187839538447	0.568	0.438
264	ENSDARG00000089109	bcl2b	1	0.017792860949867	0.401593073630643	0.368	0.278
265	ENSDARG00000090035	rtn4r	1	0.110688887619078	0.309833664767619	0.299	0.237
266	ENSDARG00000090850	serpina1l	1	0.0264157130033708	-0.319223854373351	0.06	0.119
267	ENSDARG00000091198	urm1	1	0.0136351650740032	-0.257327298306612	0.047	0.108
268	ENSDARG00000092546	pdap1a	1	0.114798718989394	0.261259987913307	0.145	0.098
269	ENSDARG00000093804	sst6	1	0.0182391937952755	0.281793481696373	0.192	0.108
270	ENSDARG00000095743	sox11b	1	0.114776870682799	0.275880027485005	0.303	0.242
271	ENSDARG00000095908	sat1a.2	1	0.145247399464102	0.296131713204945	0.235	0.186
272	ENSDARG00000096257	si:ch73-367p23.2	1	0.0190295256485587	-0.294760460949508	0.124	0.206
273	ENSDARG00000097110	si:dkey-56f14.4	1	0.19328945181975	0.257440338464308	0.128	0.088
274	ENSDARG00000097528	si:dkey-7j14.5	1	0.0114556610871068	0.302609711310721	0.607	0.495
275	ENSDARG00000098588	gchfr	1	0.351002425535069	-0.272934414547069	0.239	0.278
276	ENSDARG00000098972	mrps16	1	0.0106782748547419	-0.339755198527895	0.073	0.144
277	ENSDARG00000099014	fxyd1	1	0.462213035310731	-0.281542085338382	0.252	0.273
278	ENSDARG00000099420	nme2b.2	1	0.00956525117604339	0.332301460443738	0.415	0.289
279	ENSDARG00000099664	selenof	1	0.0293736216762507	0.337739088771502	0.256	0.18
280	ENSDARG00000099667	snrpg	1	0.0808492056832176	0.277383276507615	0.201	0.144
281	ENSDARG00000100494	pbx1a	1	0.057337582037998	-0.449594213099998	0.209	0.278
282	ENSDARG00000101387	CAMK2N1	1	0.0712113183589576	0.284397153875434	0.278	0.206
283	ENSDARG00000101735	chn1	1	0.0265173539875388	0.278968761009919	0.145	0.077
284	ENSDARG00000101791	kyat3	1	0.00375225738262804	-0.276924882085261	0.034	0.103
285	ENSDARG00000101936	tmem106ba	1	0.00341435495172142	0.287006310221249	0.261	0.144
286	ENSDARG00000101959	etv1	1	0.0534460889393875	-0.370437073778145	0.073	0.129
287	ENSDARG00000102153	nrp1a	1	0.123514958795615	0.298279477917282	0.167	0.119
288	ENSDARG00000102415	scinla	1	0.0669442092081428	-0.250444454077967	0.056	0.103
289	ENSDARG00000103002	nptna	1	0.0133375457434412	0.271536574679874	0.376	0.284
290	ENSDARG00000103199	si:dkey-247k7.2	1	0.000701223567295199	0.35613982788016	0.103	0.021
291	ENSDARG00000103648	znf536	1	0.00298419017501094	-0.436487687126733	0.098	0.196
292	ENSDARG00000104031	mrpl33	1	0.0151694277160775	0.283128126616072	0.197	0.113
293	ENSDARG00000104066	dnaja2a	1	0.0142386551085339	0.251794678640167	0.308	0.211
294	ENSDARG00000104223	lmbrd1	1	0.0832926676751004	0.256532287334434	0.188	0.129
295	ENSDARG00000104458	rnasekb	1	0.0244246222998399	0.254011185467556	0.718	0.644
296	ENSDARG00000104901	ostc	1	9.1550678215694e-05	0.332193435062804	0.175	0.052
297	ENSDARG00000105441	pcdh11	1	0.0367542152489912	0.262484258996167	0.12	0.062
298	ENSDARG00000108535	CABZ01072077.1	1	0.036387543075488	0.277083837701636	0.329	0.237
299	ENSDARG00000111110	CABZ01086611.1	1	0.148254799993757	0.260109976674929	0.124	0.082
300	ENSDARG00000114852	CR974456.1	1	0.00780212245086827	0.362484424540598	0.154	0.072
