## Supplementary material for "GLOBAL HOST RESPONSES TO THE MICROBIOTA AT SINGLE CELL RESOLUTION IN GNOTOBIOTIC ZEBRAFISH": Lists of DEGs and GO per Cluster: clu34_GOresults_CVZup.tsv

ONTOLOGY	ID	Description	GeneRatio	BgRatio	pvalue	p.adjust	qvalue	geneID	Count
GO:0000422	BP	GO:0000422	autophagy of mitochondrion	3/62	38/19170	0.000250695274314619	0.000250695274314619	0.0317974638825565	ENSDARG00000033609/ENSDARG00000035557/ENSDARG00000055292	3
GO:0061726	BP	GO:0061726	mitochondrion disassembly	3/62	38/19170	0.000250695274314619	0.000250695274314619	0.0317974638825565	ENSDARG00000033609/ENSDARG00000035557/ENSDARG00000055292	3
GO:0006914	BP	GO:0006914	autophagy	5/62	175/19170	0.000254379711060452	0.000254379711060452	0.0317974638825565	ENSDARG00000033609/ENSDARG00000035557/ENSDARG00000052082/ENSDARG00000055292/ENSDARG00000099175	5
GO:0061919	BP	GO:0061919	process utilizing autophagic mechanism	5/62	175/19170	0.000254379711060452	0.000254379711060452	0.0317974638825565	ENSDARG00000033609/ENSDARG00000035557/ENSDARG00000052082/ENSDARG00000055292/ENSDARG00000099175	5
GO:1903008	BP	GO:1903008	organelle disassembly	3/62	51/19170	0.000600629564733078	0.000600629564733078	0.0389953516160179	ENSDARG00000033609/ENSDARG00000035557/ENSDARG00000055292	3
GO:0000045	BP	GO:0000045	autophagosome assembly	3/62	55/19170	0.000749739689880668	0.000749739689880668	0.0389953516160179	ENSDARG00000033609/ENSDARG00000035557/ENSDARG00000055292	3
GO:1905037	BP	GO:1905037	autophagosome organization	3/62	55/19170	0.000749739689880668	0.000749739689880668	0.0389953516160179	ENSDARG00000033609/ENSDARG00000035557/ENSDARG00000055292	3
GO:0006995	BP	GO:0006995	cellular response to nitrogen starvation	2/62	13/19170	0.000784559834786977	0.000784559834786977	0.0389953516160179	ENSDARG00000033609/ENSDARG00000035557	2
GO:0043562	BP	GO:0043562	cellular response to nitrogen levels	2/62	13/19170	0.000784559834786977	0.000784559834786977	0.0389953516160179	ENSDARG00000033609/ENSDARG00000035557	2
GO:0000375	BP	GO:0000375	RNA splicing, via transesterification reactions	5/62	233/19170	0.000935888438784429	0.000935888438784429	0.0389953516160179	ENSDARG00000010238/ENSDARG00000017084/ENSDARG00000017673/ENSDARG00000021945/ENSDARG00000059360	5
GO:0000377	BP	GO:0000377	RNA splicing, via transesterification reactions with bulged adenosine as nucleophile	5/62	233/19170	0.000935888438784429	0.000935888438784429	0.0389953516160179	ENSDARG00000010238/ENSDARG00000017084/ENSDARG00000017673/ENSDARG00000021945/ENSDARG00000059360	5
GO:0000398	BP	GO:0000398	mRNA splicing, via spliceosome	5/62	233/19170	0.000935888438784429	0.000935888438784429	0.0389953516160179	ENSDARG00000010238/ENSDARG00000017084/ENSDARG00000017673/ENSDARG00000021945/ENSDARG00000059360	5
GO:0007005	BP	GO:0007005	mitochondrion organization	5/62	242/19170	0.00110814401403422	0.00110814401403422	0.0426209236167006	ENSDARG00000028067/ENSDARG00000033609/ENSDARG00000035557/ENSDARG00000042777/ENSDARG00000055292	5
GO:0005776	CC	GO:0005776	autophagosome	3/61	43/19398	0.000333854690156194	0.000333854690156194	0.0337368950052575	ENSDARG00000033609/ENSDARG00000035557/ENSDARG00000055292	3
GO:0031625	MF	GO:0031625	ubiquitin protein ligase binding	3/60	57/19574	0.000712189187851017	0.000712189187851017	0.0327072247075126	ENSDARG00000033609/ENSDARG00000035557/ENSDARG00000102632	3
GO:0044389	MF	GO:0044389	ubiquitin-like protein ligase binding	3/60	62/19574	0.000910589878059877	0.000910589878059877	0.0327072247075126	ENSDARG00000033609/ENSDARG00000035557/ENSDARG00000102632	3
GO:0046933	MF	GO:0046933	proton-transporting ATP synthase activity, rotational mechanism	2/60	17/19574	0.00121994833413403	0.00121994833413403	0.0327072247075126	ENSDARG00000011553/ENSDARG00000070083	2
GO:0019829	MF	GO:0019829	cation-transporting ATPase activity	3/60	80/19574	0.00190235898809002	0.00190235898809002	0.0327072247075126	ENSDARG00000011553/ENSDARG00000035458/ENSDARG00000070083	3
GO:0022853	MF	GO:0022853	active ion transmembrane transporter activity	3/60	80/19574	0.00190235898809002	0.00190235898809002	0.0327072247075126	ENSDARG00000011553/ENSDARG00000035458/ENSDARG00000070083	3
GO:0042625	MF	GO:0042625	ATPase coupled ion transmembrane transporter activity	3/60	80/19574	0.00190235898809002	0.00190235898809002	0.0327072247075126	ENSDARG00000011553/ENSDARG00000035458/ENSDARG00000070083	3
