## Supplementary material for "GLOBAL HOST RESPONSES TO THE MICROBIOTA AT SINGLE CELL RESOLUTION IN GNOTOBIOTIC ZEBRAFISH": Lists of DEGs and GO per Cluster: clu34_GOresults_GFup.tsv

ONTOLOGY	ID	Description	GeneRatio	BgRatio	pvalue	p.adjust	qvalue	geneID	Count
GO:0002088	BP	GO:0002088	lens development in camera-type eye	20/42	105/19170	4.03962119109622e-35	4.03962119109622e-35	8.12176471051976e-33	ENSDARG00000041925/ENSDARG00000030411/ENSDARG00000024548/ENSDARG00000032929/ENSDARG00000087324/ENSDARG00000053862/ENSDARG00000069801/ENSDARG00000087765/ENSDARG00000016793/ENSDARG00000068507/ENSDARG00000007576/ENSDARG00000053875/ENSDARG00000057460/ENSDARG00000076790/ENSDARG00000030349/ENSDARG00000076572/ENSDARG00000086658/ENSDARG00000088823/ENSDARG00000069827/ENSDARG00000074001	20
GO:0007601	BP	GO:0007601	visual perception	20/42	186/19170	8.19735344094585e-30	8.19735344094585e-30	8.24049740642451e-28	ENSDARG00000041925/ENSDARG00000030411/ENSDARG00000024548/ENSDARG00000032929/ENSDARG00000087324/ENSDARG00000053862/ENSDARG00000069801/ENSDARG00000087765/ENSDARG00000016793/ENSDARG00000068507/ENSDARG00000007576/ENSDARG00000053875/ENSDARG00000057460/ENSDARG00000076790/ENSDARG00000030349/ENSDARG00000076572/ENSDARG00000086658/ENSDARG00000088823/ENSDARG00000069827/ENSDARG00000074001	20
GO:0050953	BP	GO:0050953	sensory perception of light stimulus	20/42	195/19170	2.19676623715292e-29	2.19676623715292e-29	1.47221877647792e-27	ENSDARG00000041925/ENSDARG00000030411/ENSDARG00000024548/ENSDARG00000032929/ENSDARG00000087324/ENSDARG00000053862/ENSDARG00000069801/ENSDARG00000087765/ENSDARG00000016793/ENSDARG00000068507/ENSDARG00000007576/ENSDARG00000053875/ENSDARG00000057460/ENSDARG00000076790/ENSDARG00000030349/ENSDARG00000076572/ENSDARG00000086658/ENSDARG00000088823/ENSDARG00000069827/ENSDARG00000074001	20
GO:0043010	BP	GO:0043010	camera-type eye development	21/42	441/19170	8.52761731524533e-24	8.52761731524533e-24	4.28624975582068e-22	ENSDARG00000041925/ENSDARG00000030411/ENSDARG00000024548/ENSDARG00000032929/ENSDARG00000087324/ENSDARG00000053862/ENSDARG00000069801/ENSDARG00000087765/ENSDARG00000016793/ENSDARG00000068507/ENSDARG00000007576/ENSDARG00000053875/ENSDARG00000057460/ENSDARG00000076790/ENSDARG00000030349/ENSDARG00000076572/ENSDARG00000086658/ENSDARG00000088823/ENSDARG00000021924/ENSDARG00000069827/ENSDARG00000074001	21
GO:0007600	BP	GO:0007600	sensory perception	20/42	402/19170	5.69160655086207e-23	5.69160655086207e-23	2.28862494992559e-21	ENSDARG00000041925/ENSDARG00000030411/ENSDARG00000024548/ENSDARG00000032929/ENSDARG00000087324/ENSDARG00000053862/ENSDARG00000069801/ENSDARG00000087765/ENSDARG00000016793/ENSDARG00000068507/ENSDARG00000007576/ENSDARG00000053875/ENSDARG00000057460/ENSDARG00000076790/ENSDARG00000030349/ENSDARG00000076572/ENSDARG00000086658/ENSDARG00000088823/ENSDARG00000069827/ENSDARG00000074001	20
GO:0042744	BP	GO:0042744	hydrogen peroxide catabolic process	2/42	24/19170	0.00125440589848884	0.00125440589848884	0.0420336011598893	ENSDARG00000055064/ENSDARG00000079305	2
GO:0042743	BP	GO:0042743	hydrogen peroxide metabolic process	2/42	26/19170	0.0014730138727299	0.0014730138727299	0.0423076164949489	ENSDARG00000055064/ENSDARG00000079305	2
GO:0005882	CC	GO:0005882	intermediate filament	6/40	91/19398	3.04485330787967e-08	3.04485330787967e-08	1.71178120225477e-07	ENSDARG00000092947/ENSDARG00000090268/ENSDARG00000017624/ENSDARG00000036832/ENSDARG00000055192/ENSDARG00000058371	6
GO:0045111	CC	GO:0045111	intermediate filament cytoskeleton	6/40	92/19398	3.25238428428407e-08	3.25238428428407e-08	1.71178120225477e-07	ENSDARG00000092947/ENSDARG00000090268/ENSDARG00000017624/ENSDARG00000036832/ENSDARG00000055192/ENSDARG00000058371	6
GO:0099513	CC	GO:0099513	polymeric cytoskeletal fiber	6/40	360/19398	8.82773303145302e-05	8.82773303145302e-05	0.000309745018647474	ENSDARG00000092947/ENSDARG00000090268/ENSDARG00000017624/ENSDARG00000036832/ENSDARG00000055192/ENSDARG00000058371	6
GO:0045095	CC	GO:0045095	keratin filament	2/40	13/19398	0.000318777677501398	0.000318777677501398	0.000838888625003678	ENSDARG00000017624/ENSDARG00000058371	2
GO:0098803	CC	GO:0098803	respiratory chain complex	3/40	80/19398	0.000597840545187887	0.000597840545187887	0.00112732579894211	ENSDARG00000014915/ENSDARG00000063905/ENSDARG00000063924	3
GO:0005746	CC	GO:0005746	mitochondrial respiratory chain	3/40	82/19398	0.000642575705397	0.000642575705397	0.00112732579894211	ENSDARG00000014915/ENSDARG00000063905/ENSDARG00000063924	3
GO:0070469	CC	GO:0070469	respiratory chain	3/40	92/19398	0.000898293251246402	0.000898293251246402	0.00135081691916752	ENSDARG00000014915/ENSDARG00000063905/ENSDARG00000063924	3
GO:0070069	CC	GO:0070069	cytochrome complex	2/40	29/19398	0.0016250199875081	0.0016250199875081	0.00213818419408961	ENSDARG00000063905/ENSDARG00000063924	2
GO:0098800	CC	GO:0098800	inner mitochondrial membrane protein complex	3/40	130/19398	0.00242440140126086	0.00242440140126086	0.00283555719445715	ENSDARG00000014915/ENSDARG00000063905/ENSDARG00000063924	3
GO:0044455	CC	GO:0044455	mitochondrial membrane part	3/40	197/19398	0.00773292403730188	0.00773292403730188	0.00813992003926513	ENSDARG00000014915/ENSDARG00000063905/ENSDARG00000063924	3
GO:0098798	CC	GO:0098798	mitochondrial protein complex	3/40	235/19398	0.0124708270793603	0.0124708270793603	0.0119338058175697	ENSDARG00000014915/ENSDARG00000063905/ENSDARG00000063924	3
GO:1990204	CC	GO:1990204	oxidoreductase complex	2/40	94/19398	0.0160803593064399	0.0160803593064399	0.0139585193709629	ENSDARG00000014915/ENSDARG00000063924	2
GO:0005743	CC	GO:0005743	mitochondrial inner membrane	3/40	291/19398	0.0219365952622186	0.0219365952622186	0.0139585193709629	ENSDARG00000014915/ENSDARG00000063905/ENSDARG00000063924	3
GO:0005750	CC	GO:0005750	mitochondrial respiratory chain complex III	1/40	11/19398	0.0224560539721539	0.0224560539721539	0.0139585193709629	ENSDARG00000063924	1
GO:0045275	CC	GO:0045275	respiratory chain complex III	1/40	11/19398	0.0224560539721539	0.0224560539721539	0.0139585193709629	ENSDARG00000063924	1
GO:0005751	CC	GO:0005751	mitochondrial respiratory chain complex IV	1/40	13/19398	0.0264858085648322	0.0264858085648322	0.0139585193709629	ENSDARG00000063905	1
GO:0034364	CC	GO:0034364	high-density lipoprotein particle	1/40	13/19398	0.0264858085648322	0.0264858085648322	0.0139585193709629	ENSDARG00000101324	1
GO:0042627	CC	GO:0042627	chylomicron	1/40	13/19398	0.0264858085648322	0.0264858085648322	0.0139585193709629	ENSDARG00000101324	1
GO:0031838	CC	GO:0031838	haptoglobin-hemoglobin complex	1/40	14/19398	0.0284946075154331	0.0284946075154331	0.0139585193709629	ENSDARG00000079305	1
GO:0019866	CC	GO:0019866	organelle inner membrane	3/40	326/19398	0.0293948734085132	0.0293948734085132	0.0139585193709629	ENSDARG00000014915/ENSDARG00000063905/ENSDARG00000063924	3
GO:0032994	CC	GO:0032994	protein-lipid complex	1/40	15/19398	0.0304993648255539	0.0304993648255539	0.0139585193709629	ENSDARG00000101324	1
GO:0034358	CC	GO:0034358	plasma lipoprotein particle	1/40	15/19398	0.0304993648255539	0.0304993648255539	0.0139585193709629	ENSDARG00000101324	1
GO:1990777	CC	GO:1990777	lipoprotein particle	1/40	15/19398	0.0304993648255539	0.0304993648255539	0.0139585193709629	ENSDARG00000101324	1
GO:0045277	CC	GO:0045277	respiratory chain complex IV	1/40	18/19398	0.0364894660730188	0.0364894660730188	0.0160041517864118	ENSDARG00000063905	1
GO:0005833	CC	GO:0005833	hemoglobin complex	1/40	19/19398	0.0384781359056856	0.0384781359056856	0.0162013203813413	ENSDARG00000079305	1
GO:0005212	MF	GO:0005212	structural constituent of eye lens	21/46	75/19574	5.29162011172012e-40	5.29162011172012e-40	2.7293619523609e-38	ENSDARG00000041925/ENSDARG00000030411/ENSDARG00000024548/ENSDARG00000032929/ENSDARG00000087324/ENSDARG00000053862/ENSDARG00000069801/ENSDARG00000087765/ENSDARG00000016793/ENSDARG00000068507/ENSDARG00000007576/ENSDARG00000053875/ENSDARG00000057460/ENSDARG00000076790/ENSDARG00000030349/ENSDARG00000076572/ENSDARG00000086658/ENSDARG00000088823/ENSDARG00000015445/ENSDARG00000069827/ENSDARG00000074001	21
GO:0009055	MF	GO:0009055	electron transfer activity	3/46	83/19574	0.0009784474491936	0.0009784474491936	0.0252336447423613	ENSDARG00000063905/ENSDARG00000063924/ENSDARG00000071475	3
