## Supplementary material for "GLOBAL HOST RESPONSES TO THE MICROBIOTA AT SINGLE CELL RESOLUTION IN GNOTOBIOTIC ZEBRAFISH": Lists of DEGs and GO per Cluster: cluster34_CVZvGF.tsv

gene	gene_NAME	p_val_adj	p_val	avg_logFC	pct.1	pct.2
1	ENSDARG00000041925	cryba2b	4.07422330157174e-24	1.84705018658615e-28	-1.70634743375636	0.115	0.622
2	ENSDARG00000086917	crygm2d2	5.07262529832907e-23	2.2996759898128e-27	-1.61039288298374	0.185	0.674
3	ENSDARG00000030411	crygn2	7.31047862197351e-22	3.31420737236989e-26	-1.58570248404731	0.152	0.64
4	ENSDARG00000024548	cryba4	2.33859790798504e-21	1.06020396590128e-25	-1.74898320776664	0.156	0.645
5	ENSDARG00000109861	BX545855.1	3.07814398443999e-21	1.39547737076797e-25	-1.5725774561177	0.111	0.587
6	ENSDARG00000032929	cryba1l1	1.39251409720473e-20	6.3129662580684e-25	-1.69899479641406	0.177	0.651
7	ENSDARG00000087324	crygm2d1	2.08148172998899e-19	9.43640280165467e-24	-1.54773613295549	0.14	0.587
8	ENSDARG00000053862	crygmx	7.38541011401352e-19	3.34817758364925e-23	-1.55780835035603	0.156	0.61
9	ENSDARG00000069801	crygm2d12	1.73527614679971e-17	7.86687889563746e-22	-1.55708517598421	0.111	0.541
10	ENSDARG00000087765	crygm2d10	1.56540892349029e-14	7.0967853998109e-19	-1.37098973680631	0.132	0.523
11	ENSDARG00000016793	crybb1l2	1.44265864257059e-13	6.54029668406287e-18	-1.46633513312576	0.115	0.483
12	ENSDARG00000068507	crybb1	4.52923082939024e-12	2.05332796690101e-16	-1.29294951729016	0.21	0.593
13	ENSDARG00000007576	crybb1l1	2.19292187994616e-10	9.94161700945761e-15	-1.22244087972477	0.107	0.436
14	ENSDARG00000053875	cryba1b	7.24990079226186e-08	3.28674439761622e-12	-1.14940571608733	0.198	0.506
15	ENSDARG00000116164	crygm2d8	8.78867451447811e-07	3.98434786221693e-11	-1.20395609179017	0.091	0.343
16	ENSDARG00000094310	si:ch211-255g12.6	9.54335039035076e-06	4.32648036555932e-10	-1.01705588004909	0.107	0.355
17	ENSDARG00000057460	crygm2d13	1.05540812647707e-05	4.78469546866023e-10	-0.990348484608589	0.107	0.355
18	ENSDARG00000076790	crygm2d16	4.5617096794418e-05	2.06805226196473e-09	-1.15688751935742	0.062	0.267
19	ENSDARG00000030349	cryba2a	0.000170894478149921	7.74750558300487e-09	-0.949020212488561	0.066	0.267
20	ENSDARG00000076572	crygm2d7	0.000520405972830465	2.35926182260615e-08	-1.03585938940418	0.033	0.198
21	ENSDARG00000086658	crygm2d21	0.00194500747606057	8.81769641880754e-08	-0.859012567580431	0.091	0.291
22	ENSDARG00000038439	fabp10a	0.00219375550229571	9.94539623853347e-08	-0.686640442387956	0.37	0.605
23	ENSDARG00000088823	crygm2d3	0.00311299987737044	1.41127929883509e-07	-0.94362789940344	0.086	0.279
24	ENSDARG00000092947	cyt1	0.0113720925831712	5.15554111123911e-07	-0.615043648168328	0.621	0.802
25	ENSDARG00000015445	lim2.4	0.0168815469545466	7.65325367419828e-07	-0.656174823338335	0.066	0.238
26	ENSDARG00000015866	apoa2	0.028707821903122	1.30146984781585e-06	-0.587797050189187	0.597	0.738
27	ENSDARG00000012944	myhz2	0.283970949299909	1.28738303245947e-05	-0.733648544676999	0.177	0.355
28	ENSDARG00000101324	apoa1b	0.542262729996429	2.45834948769802e-05	-0.565765352894766	0.597	0.727
29	ENSDARG00000090268	krtt1c19e	0.619270114350576	2.80746266366205e-05	-0.53936892521718	0.362	0.558
30	ENSDARG00000002790	ap2m1a	1	0.259273538412079	-0.293506680350471	0.173	0.209
31	ENSDARG00000003113	ada	1	0.0467974540019161	0.333019041226302	0.198	0.128
32	ENSDARG00000005191	ahcy	1	0.24781030352036	-0.35943554121396	0.107	0.14
33	ENSDARG00000005451	gdi2	1	0.0214072924677381	0.352390962362973	0.173	0.093
34	ENSDARG00000005576	mphosph8	1	0.00106244447304513	0.397878459750243	0.156	0.052
35	ENSDARG00000005891	cyb5r3	1	0.00127936096562315	0.509391119170007	0.123	0.035
36	ENSDARG00000007438	ube2ib	1	0.0941919252729217	-0.392470885487949	0.115	0.169
37	ENSDARG00000007745	uqcrfs1	1	0.159133327207006	0.254030367368415	0.189	0.14
38	ENSDARG00000007818	palm1b	1	0.108427575831081	0.302628181239299	0.156	0.105
39	ENSDARG00000008706	paip2b	1	0.0133035310065869	0.2723772758194	0.276	0.169
40	ENSDARG00000008735	atp6ap2	1	0.300932504320842	0.275955247738648	0.21	0.174
41	ENSDARG00000009505	prelid3b	1	0.0313455932926774	0.417458288654802	0.23	0.151
42	ENSDARG00000009553	gng3	1	0.0679972012990562	0.311741730391345	0.173	0.11
43	ENSDARG00000009657	fgfr1op2	1	0.0367164069135439	0.267675494728667	0.111	0.052
44	ENSDARG00000009881	ier5	1	0.00373776451362038	0.381023982262654	0.226	0.116
45	ENSDARG00000010149	atp5fa1	1	0.125767649748779	0.271900231745132	0.354	0.285
46	ENSDARG00000010238	rbm22	1	0.0107815576194948	0.273780016393212	0.128	0.052
47	ENSDARG00000011459	gsna	1	0.978510353523976	-0.283961948629188	0.111	0.105
48	ENSDARG00000011553	atp5pb	1	0.00915542192938445	0.281334750300398	0.362	0.238
49	ENSDARG00000012513	sdcbp2	1	0.0125005708139941	0.316185784148661	0.173	0.087
50	ENSDARG00000012848	arih2	1	0.0335126917247611	0.327813666221403	0.103	0.047
51	ENSDARG00000013938	psmb3	1	0.0388703041452093	0.327831380987405	0.165	0.093
52	ENSDARG00000014053	olfm1b	1	0.0187655177219775	0.385496092067453	0.103	0.041
53	ENSDARG00000014420	elavl3	1	0.0518654393018645	0.338457529171615	0.144	0.081
54	ENSDARG00000014439	dgkza	1	0.119144263488086	-0.301745467716818	0.078	0.122
55	ENSDARG00000014536	pfdn1	1	0.0733877772021418	0.333076298886196	0.243	0.174
56	ENSDARG00000014915	ndufab1b	1	0.0358669171548415	-0.382188462953809	0.107	0.174
57	ENSDARG00000016200	trib3	1	0.400329729515752	-0.250886997370552	0.152	0.18
58	ENSDARG00000016470	anxa5b	1	0.231475645527172	-0.281738924501465	0.082	0.116
59	ENSDARG00000016623	si:ch211-195b13.1	1	0.361720767993046	-0.292535746992616	0.251	0.273
60	ENSDARG00000016721	sdha	1	0.503325880215229	0.270247834732701	0.103	0.087
61	ENSDARG00000016771	tfa	1	0.00123635553741559	-0.59513181428244	0.029	0.105
62	ENSDARG00000017084	bud31	1	0.0446609099950487	0.25739976023383	0.152	0.087
63	ENSDARG00000017235	eif5a	1	0.00445235937678407	0.263155985316931	0.728	0.64
64	ENSDARG00000017314	CELA1 (1 of many)	1	0.0470679753536758	-0.254174343530305	0.337	0.43
65	ENSDARG00000017445	eif3i	1	0.107366402412711	0.29695653867485	0.42	0.349
66	ENSDARG00000017624	krt4	1	0.00658487972051946	-0.497170118052411	0.457	0.564
67	ENSDARG00000017673	nova2	1	0.0019983662854897	0.457590482822042	0.169	0.064
68	ENSDARG00000017844	copz1	1	0.433794258533908	0.316599410722672	0.144	0.122
69	ENSDARG00000017891	tcp1	1	0.0363552550617158	0.329877952583618	0.21	0.134
70	ENSDARG00000018328	rhocb	1	0.188883917446516	0.27535479620752	0.119	0.081
71	ENSDARG00000018903	aimp2	1	0.0161218485405225	0.323908814124274	0.152	0.076
72	ENSDARG00000018985	castor2	1	0.2362403734876	0.262870412834824	0.198	0.157
73	ENSDARG00000019195	vps9d1	1	0.0873506693222385	-0.350251720744618	0.152	0.209
74	ENSDARG00000019253	rhag	1	0.0283259442963681	0.364906531343123	0.342	0.25
75	ENSDARG00000019332	ndufb4	1	0.0508360561391441	0.298274148957581	0.214	0.14
76	ENSDARG00000019404	atp5f1d	1	0.0550297619136587	0.272647143488883	0.251	0.174
77	ENSDARG00000019613	ip6k2b	1	0.0213055009003399	0.373346968885817	0.181	0.099
78	ENSDARG00000019951	sec62	1	0.0157937412389583	0.283915402823592	0.107	0.041
79	ENSDARG00000020261	rab2a	1	0.0583216224358657	0.292040617878384	0.313	0.238
80	ENSDARG00000020298	btg2	1	0.0391251742843778	-0.385543997952318	0.165	0.238
81	ENSDARG00000020609	snap25a	1	0.31843591047607	0.268134754952569	0.173	0.14
82	ENSDARG00000020926	creb3l3l	1	0.0286775398796175	0.269224330551251	0.123	0.058
83	ENSDARG00000021113	ptmaa	1	0.187252115858587	0.263204086321033	0.449	0.378
84	ENSDARG00000021811	calm3a	1	0.000829205251341261	0.414750609887304	0.593	0.436
85	ENSDARG00000021924	hsp70.3	1	0.0225637956984401	-0.576282553293808	0.173	0.093
86	ENSDARG00000021945	ddx23	1	0.000231805202458421	0.41237163112098	0.103	0.012
87	ENSDARG00000023532	pinx1	1	0.00982418486907692	0.499038943572102	0.247	0.151
88	ENSDARG00000024433	pvalb4	1	0.0453166427359556	0.250286230525864	0.362	0.262
89	ENSDARG00000024478	mpc2	1	0.0289765696941841	0.268573104167427	0.218	0.134
90	ENSDARG00000024746	hsp90aa1.2	1	0.26051356709622	-0.414071859482395	0.111	0.076
91	ENSDARG00000025254	s100a10b	1	0.0073112313706698	-0.325533839962632	0.741	0.756
92	ENSDARG00000025338	hagh	1	0.266939511630507	-0.25028760840948	0.177	0.215
93	ENSDARG00000027744	gadd45ba	1	0.18583647758292	-0.320696076292199	0.111	0.151
94	ENSDARG00000027750	dpp7	1	0.419769569120971	-0.261873024473252	0.177	0.198
95	ENSDARG00000027887	zfyve21	1	0.0270808413887927	0.258871040935392	0.148	0.076
96	ENSDARG00000028027	trim63a	1	0.0498192476117255	-0.404480529054411	0.152	0.081
97	ENSDARG00000028048	rdh8a	1	0.0792961921049656	-0.445147760906467	0.066	0.11
98	ENSDARG00000028067	bnip3lb	1	0.002651313416606	0.324052753041164	0.173	0.07
99	ENSDARG00000028213	ttn.2	1	0.312989709402176	-0.290550694630081	0.148	0.18
100	ENSDARG00000029688	hsp70.1	1	0.185655924961657	-0.708841054081512	0.111	0.07
101	ENSDARG00000029995	tnni2b.2	1	0.0636339873541894	0.276045267608398	0.177	0.11
102	ENSDARG00000030241	vbp1	1	0.04270535480091	0.326567653749782	0.181	0.11
103	ENSDARG00000032013	pafah1b1a	1	0.396618842915259	-0.254092918513119	0.082	0.105
104	ENSDARG00000032780	pigf	1	0.0241507124436056	-0.500290758683533	0.107	0.18
105	ENSDARG00000033138	lyrm2	1	0.0240761156422481	0.408939107027663	0.16	0.087
106	ENSDARG00000033609	map1lc3a	1	0.00388172308521918	0.318102140061809	0.325	0.192
107	ENSDARG00000033655	stmn1b	1	0.247795427210176	0.253832301959275	0.329	0.285
108	ENSDARG00000034240	capza1a	1	0.249912709605821	-0.256847826643849	0.177	0.215
109	ENSDARG00000034470	aldoab	1	0.147920481457841	0.256998824681447	0.148	0.099
110	ENSDARG00000035458	atp2a1l	1	0.00459198237829542	0.453357561025362	0.296	0.174
111	ENSDARG00000035557	gabarapa	1	0.00902082536333714	0.269876006457043	0.292	0.174
112	ENSDARG00000035914	tmem167a	1	0.116014088282501	0.299393093662041	0.156	0.105
113	ENSDARG00000036036	mdka	1	0.203963418628631	0.402230270527174	0.333	0.291
114	ENSDARG00000036107	txnipa	1	0.800966205160723	-0.361142444546773	0.103	0.105
115	ENSDARG00000036832	cyt1l	1	0.0132186240279839	-0.303911285840111	0.128	0.221
116	ENSDARG00000036840	krt15	1	0.149949922160092	-0.351865439763868	0.152	0.198
117	ENSDARG00000037783	proza	1	0.032214460350981	0.256221155329883	0.173	0.099
118	ENSDARG00000038030	rbx1	1	0.0925366225130613	0.28511083090799	0.226	0.163
119	ENSDARG00000038153	lgals2b	1	0.166002611575137	-0.460157358800978	0.198	0.244
120	ENSDARG00000038524	pik3r1	1	0.0169461513570127	0.339142746938349	0.103	0.041
121	ENSDARG00000039005	trappc1	1	0.076920721485373	0.286122724937392	0.136	0.081
122	ENSDARG00000039034	marcksl1a	1	0.000725340440453028	0.564499566674387	0.226	0.099
123	ENSDARG00000039914	gapdhs	1	0.107657347308139	0.282046355329765	0.292	0.215
124	ENSDARG00000039997	ptp4a3	1	0.0440953369476924	0.373486790160102	0.144	0.081
125	ENSDARG00000040287	ywhabl	1	0.125566483416883	0.278456162139537	0.263	0.203
126	ENSDARG00000040295	apoeb	1	0.182681426254605	-0.535034881131785	0.086	0.122
127	ENSDARG00000041011	gemin7	1	0.172342834891103	-0.37067730180886	0.074	0.11
128	ENSDARG00000041450	rab11a	1	0.483821244342585	-0.472639036371246	0.115	0.128
129	ENSDARG00000042133	si:dkey-51e6.1	1	0.0325829655112317	0.33461833138964	0.267	0.186
130	ENSDARG00000042533	gstm.1	1	0.0900839777920564	0.30657062512057	0.189	0.128
131	ENSDARG00000042777	ndufa11	1	0.00998521389475657	0.328224860593141	0.177	0.087
132	ENSDARG00000043102	lxn	1	0.0220195330934581	0.296660578058629	0.584	0.471
133	ENSDARG00000043665	glrx5	1	0.0353593512525472	0.290826317905931	0.111	0.052
134	ENSDARG00000044092	atp5if1b	1	0.0275815493597292	-0.296084430743073	0.313	0.401
135	ENSDARG00000045019	aamp	1	0.0164109640206424	0.40164756144467	0.181	0.099
136	ENSDARG00000045352	cst14a.2	1	0.0280391779961774	-0.539160631886672	0.152	0.227
137	ENSDARG00000045639	elavl4	1	0.0394772811456642	0.435530607756509	0.132	0.07
138	ENSDARG00000045696	mrpl23	1	0.00385357801043385	0.458224657574469	0.144	0.058
139	ENSDARG00000052082	gabarapb	1	0.0130265109695786	0.263613387726806	0.58	0.448
140	ENSDARG00000052712	suclg1	1	0.218201629276908	0.252729224949366	0.156	0.116
141	ENSDARG00000053070	gosr2	1	0.00424962456107492	0.369284682208304	0.111	0.035
142	ENSDARG00000053136	b2m	1	0.226210318308297	0.3395845719641	0.128	0.093
143	ENSDARG00000053204	snx22	1	0.0404695532766572	0.292977167556607	0.14	0.076
144	ENSDARG00000053269	slc2a15b	1	0.124409792199063	-0.343580012554626	0.222	0.273
145	ENSDARG00000053468	adam10a	1	0.177688040769151	-0.290943736374235	0.074	0.11
146	ENSDARG00000054271	cdkn1bb	1	0.443239955061021	-0.332571994517523	0.177	0.192
147	ENSDARG00000054290	acin1a	1	0.0041329633582691	0.350656406044344	0.198	0.093
148	ENSDARG00000055064	prdx5	1	0.00727155556502244	-0.476988009037279	0.251	0.355
149	ENSDARG00000055192	zgc:136930	1	0.00232390686413635	-0.418675124574099	0.296	0.436
150	ENSDARG00000055216	tuba1c	1	0.0608421766154261	0.317068975197802	0.313	0.227
151	ENSDARG00000055292	atg9b	1	0.0199048232977282	0.359120185634463	0.136	0.064
152	ENSDARG00000055514	icn2	1	0.176423431304611	-0.264457114359437	0.103	0.145
153	ENSDARG00000055723	hsp70l	1	0.451360920314378	-0.36294804471232	0.14	0.169
154	ENSDARG00000055868	rsl1d1	1	0.085015754311918	0.251896510174823	0.342	0.262
155	ENSDARG00000056008	atp5mc1	1	0.0804289761298515	0.360516267502243	0.156	0.099
156	ENSDARG00000056167	hspe1	1	0.307726588639859	-0.302418731504847	0.115	0.145
157	ENSDARG00000056549	vps26a	1	0.00695907399869704	0.445090877141162	0.202	0.105
158	ENSDARG00000056583	ndufs6	1	0.190295573369858	-0.299113331980145	0.099	0.14
159	ENSDARG00000057913	syt11a	1	0.0737596652556341	0.261738640567693	0.123	0.07
160	ENSDARG00000058062	magt1	1	0.311625522920081	0.282230785081176	0.177	0.145
161	ENSDARG00000058203	smc1al	1	0.902306646800291	-0.263778799705212	0.103	0.093
162	ENSDARG00000058225	arpc4l	1	0.0492492165087146	-0.290883711744969	0.091	0.151
163	ENSDARG00000058366	si:dkey-222f8.3	1	0.158386893717377	-0.271335777875011	0.078	0.116
164	ENSDARG00000058371	krt5	1	7.29485071185869e-05	-0.602511020332511	0.551	0.698
165	ENSDARG00000058593	sri	1	0.0702159980158185	-0.257842029322789	0.062	0.11
166	ENSDARG00000059054	pdk2b	1	0.0932239127452668	0.279583803798977	0.222	0.157
167	ENSDARG00000059360	srsf3b	1	0.0109681056363844	0.277762187972589	0.119	0.047
168	ENSDARG00000059654	eif3ba	1	0.167595072623865	0.253795417849136	0.189	0.14
169	ENSDARG00000061226	timp2a	1	0.123560310683115	0.258012835226475	0.128	0.081
170	ENSDARG00000061490	u2surp	1	0.000230285896490912	0.506120757506454	0.144	0.035
171	ENSDARG00000063905	mt-co1	1	0.0186129654453554	-0.334589061517507	0.728	0.756
172	ENSDARG00000063911	mt-atp6	1	0.0523130297422152	-0.26490485555959	0.593	0.657
173	ENSDARG00000063921	mt-nd5	1	0.0934337885290384	-0.28054490654798	0.078	0.128
174	ENSDARG00000063924	mt-cyb	1	0.0195124506160813	-0.344673442628432	0.613	0.698
175	ENSDARG00000067990	myhz1.1	1	0.789515253894706	-0.273912472086609	0.642	0.593
176	ENSDARG00000067997	myhz1.3	1	0.427221029409774	-0.650729879883637	0.132	0.163
177	ENSDARG00000068404	tbcb	1	0.0721694166432881	0.252290533505789	0.173	0.11
178	ENSDARG00000068966	si:ch211-261n11.7	1	0.0221702362346899	0.331495458162892	0.148	0.076
179	ENSDARG00000068996	hist2h2l	1	0.131001865257357	0.251999821456937	0.136	0.087
180	ENSDARG00000069827	crygm2d11	1	0.000193955836739144	-0.544680541508589	0.041	0.145
181	ENSDARG00000069846	zgc:162944	1	0.198169513459959	-0.256692535165026	0.07	0.105
182	ENSDARG00000070083	atp5f1b	1	0.0008037345659937	0.386924010268699	0.523	0.372
183	ENSDARG00000070472	arf5	1	0.136552193691522	0.25431671092396	0.132	0.087
184	ENSDARG00000070959	si:ch211-288g17.3	1	0.563276896145768	-0.286058104916555	0.103	0.116
185	ENSDARG00000071060	naa10	1	0.0743473356031752	0.295087510280799	0.309	0.238
186	ENSDARG00000071475	aox5	1	0.0121796473047135	-0.519909332914977	0.169	0.262
187	ENSDARG00000071658	ywhag2	1	0.0152925871107818	0.455361583599159	0.16	0.081
188	ENSDARG00000074001	crygmxl2	1	0.000305022075280783	-0.55314932885406	0.037	0.134
189	ENSDARG00000074057	calm3b	1	0.0277325587752328	0.313178038215122	0.218	0.134
190	ENSDARG00000076815	eif3s10	1	0.08626090893367	0.272173343356577	0.255	0.186
191	ENSDARG00000076844	plin6	1	0.881562532421764	0.337570606675508	0.136	0.134
192	ENSDARG00000077383	anxa11a	1	0.0251482466262168	0.368735687701263	0.21	0.128
193	ENSDARG00000077467	sox10	1	0.0079225969748494	0.276950227594847	0.202	0.105
194	ENSDARG00000077870	taf9	1	0.106668567592056	0.26584329780045	0.144	0.093
195	ENSDARG00000079276	ube2ql1	1	0.0873649194776484	0.367477223646342	0.111	0.064
196	ENSDARG00000079305	hbae3	1	0.000238914118959685	-0.622614508580943	0.037	0.134
197	ENSDARG00000079687	rnf10	1	0.0712046951641567	0.284450440024768	0.272	0.192
198	ENSDARG00000086184	FBXO48	1	0.185268321478231	-0.270592367227614	0.07	0.105
199	ENSDARG00000086881	ier2b	1	0.00705921227052533	0.448073966588117	0.132	0.052
200	ENSDARG00000087164	crygm2d4	1	0.000182532352890393	-0.597931080898496	0.045	0.151
201	ENSDARG00000087229	exoc7	1	0.316089008170996	-0.255241542730891	0.078	0.105
202	ENSDARG00000087277	selenoj	1	0.934714940321411	-0.320427551341559	0.14	0.134
203	ENSDARG00000087636	hmgn6	1	0.118318507796922	0.286233308859818	0.309	0.238
204	ENSDARG00000089836	MRPS12	1	0.091753838165622	0.289285815351252	0.111	0.064
205	ENSDARG00000091111	si:ch211-15b10.6	1	0.41427618910008	-0.278002535929643	0.119	0.145
206	ENSDARG00000092170	apoc1	1	0.0721923456163961	-0.297760286751052	0.066	0.116
207	ENSDARG00000092362	hsp70.2	1	0.839944626656695	-0.834240771637455	0.169	0.174
208	ENSDARG00000092873	zgc:193541	1	0.0139520401680807	0.307079424719156	0.366	0.25
209	ENSDARG00000093022	selenoh	1	0.256779394071846	-0.265076213982129	0.259	0.297
210	ENSDARG00000093058	STMP1	1	0.371989072601073	-0.360622781506276	0.099	0.122
211	ENSDARG00000094695	si:dkey-204f11.64	1	0.0944720353094178	-0.272586447031279	0.23	0.291
212	ENSDARG00000096661	si:ch211-286b5.5	1	0.333477215568663	0.326551611539274	0.189	0.157
213	ENSDARG00000097102	si:ch73-281n10.2	1	0.00306479261490502	0.363113675775936	0.3	0.174
214	ENSDARG00000097208	alkbh3	1	0.0163596346496552	0.314012134456896	0.519	0.39
215	ENSDARG00000097209	cox8b	1	0.675192365477002	-0.301039694861739	0.136	0.116
216	ENSDARG00000099039	pcbp2	1	0.0138928400436379	0.270964976086299	0.313	0.198
217	ENSDARG00000099154	CABZ01032488.1	1	0.124023996908144	-0.2690075169903	0.082	0.128
218	ENSDARG00000099175	hmgb1a	1	0.0123119879803664	0.402912908952531	0.473	0.36
219	ENSDARG00000099236	sept10	1	0.196537383890715	0.258766175932395	0.144	0.105
220	ENSDARG00000099351	igfbp1a	1	0.000968794250124869	0.802758727503668	0.181	0.07
221	ENSDARG00000099389	cdo1	1	0.0705033545897356	0.255311908728619	0.247	0.174
222	ENSDARG00000099624	chmp1b	1	0.0741153018309673	0.284438515884262	0.185	0.122
223	ENSDARG00000100003	glulb	1	0.183652264807868	-0.271813506162602	0.284	0.326
224	ENSDARG00000100795	timp4.3	1	0.00515593086439787	0.3433024291439	0.132	0.047
225	ENSDARG00000100825	calm3a	1	0.0346733934166294	0.532387550381485	0.189	0.116
226	ENSDARG00000101082	eif3s6ip	1	0.00117928430258123	0.501749021910193	0.296	0.163
227	ENSDARG00000102558	pde6ha	1	0.108097310059699	0.330803672435377	0.226	0.169
228	ENSDARG00000102632	ubc	1	0.00322775996375259	0.275446518496905	0.802	0.692
229	ENSDARG00000103199	si:dkey-247k7.2	1	0.00094352473238254	0.475182618847419	0.132	0.035
230	ENSDARG00000103271	pla2g15	1	0.00796714775525959	0.380070262225513	0.325	0.209
231	ENSDARG00000104018	mtpn	1	0.00693629397506869	0.386392558915345	0.226	0.122
232	ENSDARG00000104169	si:ch211-212k18.4	1	0.0143662304111305	0.381456093828776	0.115	0.047
233	ENSDARG00000104353	nop58	1	0.00924768407204356	0.396223044915645	0.144	0.064
234	ENSDARG00000104470	syngr2b	1	0.0863602528091454	0.28017890632632	0.169	0.11
235	ENSDARG00000104945	sncb	1	0.0170876154676652	0.520418741044864	0.111	0.047
236	ENSDARG00000109774	CABZ01084963.1	1	0.0290644560304246	0.440558126122814	0.251	0.169
237	ENSDARG00000112476	surf2	1	0.0445482177751568	0.346976754563056	0.123	0.064
