## Supplementary material for "GLOBAL HOST RESPONSES TO THE MICROBIOTA AT SINGLE CELL RESOLUTION IN GNOTOBIOTIC ZEBRAFISH": Lists of DEGs and GO per Cluster: clu35_GOresults_CVZup.tsv

ONTOLOGY	ID	Description	GeneRatio	BgRatio	pvalue	p.adjust	qvalue	geneID	Count
GO:0006310	BP	GO:0006310	DNA recombination	3/14	185/19170	0.000297629175583157	0.000297629175583157	0.0300762114273506	ENSDARG00000002613/ENSDARG00000052438/ENSDARG00000053990	3
GO:0035861	CC	GO:0035861	site of double-strand break	2/14	21/19398	0.000100784892315549	0.000100784892315549	0.0015963379284472	ENSDARG00000002613/ENSDARG00000052438	2
GO:0090734	CC	GO:0090734	site of DNA damage	2/14	23/19398	0.000121321682561988	0.000121321682561988	0.0015963379284472	ENSDARG00000002613/ENSDARG00000052438	2
GO:0019013	CC	GO:0019013	viral nucleocapsid	2/14	39/19398	0.000352996621684726	0.000352996621684726	0.0017967324862452	ENSDARG00000011125/ENSDARG00000045639	2
GO:0019028	CC	GO:0019028	viral capsid	2/14	39/19398	0.000352996621684726	0.000352996621684726	0.0017967324862452	ENSDARG00000011125/ENSDARG00000045639	2
GO:0019012	CC	GO:0019012	virion	2/14	42/19398	0.000409655006863905	0.000409655006863905	0.0017967324862452	ENSDARG00000011125/ENSDARG00000045639	2
GO:0044423	CC	GO:0044423	virion part	2/14	42/19398	0.000409655006863905	0.000409655006863905	0.0017967324862452	ENSDARG00000011125/ENSDARG00000045639	2
GO:0005750	CC	GO:0005750	mitochondrial respiratory chain complex III	1/14	11/19398	0.00791240837008844	0.00791240837008844	0.0218121565300568	ENSDARG00000011146	1
GO:0045275	CC	GO:0045275	respiratory chain complex III	1/14	11/19398	0.00791240837008844	0.00791240837008844	0.0218121565300568	ENSDARG00000011146	1
GO:0005885	CC	GO:0005885	Arp2/3 protein complex	1/14	15/19398	0.0107752053258481	0.0107752053258481	0.0218121565300568	ENSDARG00000052438	1
GO:0030894	CC	GO:0030894	replisome	1/14	15/19398	0.0107752053258481	0.0107752053258481	0.0218121565300568	ENSDARG00000002613	1
GO:0043601	CC	GO:0043601	nuclear replisome	1/14	15/19398	0.0107752053258481	0.0107752053258481	0.0218121565300568	ENSDARG00000002613	1
GO:0071004	CC	GO:0071004	U2-type prespliceosome	1/14	15/19398	0.0107752053258481	0.0107752053258481	0.0218121565300568	ENSDARG00000011125	1
GO:0071010	CC	GO:0071010	prespliceosome	1/14	15/19398	0.0107752053258481	0.0107752053258481	0.0218121565300568	ENSDARG00000011125	1
GO:0005682	CC	GO:0005682	U5 snRNP	1/14	19/19398	0.0136303297985458	0.0136303297985458	0.0233156399496959	ENSDARG00000011125	1
GO:0005686	CC	GO:0005686	U2 snRNP	1/14	19/19398	0.0136303297985458	0.0136303297985458	0.0233156399496959	ENSDARG00000011125	1
GO:0005685	CC	GO:0005685	U1 snRNP	1/14	20/19398	0.0143429143169849	0.0143429143169849	0.0233156399496959	ENSDARG00000011125	1
GO:0016605	CC	GO:0016605	PML body	1/14	22/19398	0.0157666495082965	0.0157666495082965	0.0233156399496959	ENSDARG00000028119	1
GO:0030479	CC	GO:0030479	actin cortical patch	1/14	24/19398	0.017188474878351	0.017188474878351	0.0233156399496959	ENSDARG00000052438	1
GO:0061645	CC	GO:0061645	endocytic patch	1/14	24/19398	0.017188474878351	0.017188474878351	0.0233156399496959	ENSDARG00000052438	1
GO:0044454	CC	GO:0044454	nuclear chromosome part	2/14	306/19398	0.0199168531251514	0.0199168531251514	0.0233156399496959	ENSDARG00000002613/ENSDARG00000053990	2
GO:0070069	CC	GO:0070069	cytochrome complex	1/14	29/19398	0.020734698349465	0.020734698349465	0.0233156399496959	ENSDARG00000011146	1
GO:0000228	CC	GO:0000228	nuclear chromosome	2/14	314/19398	0.0209048256999136	0.0209048256999136	0.0233156399496959	ENSDARG00000002613/ENSDARG00000053990	2
GO:0043596	CC	GO:0043596	nuclear replication fork	1/14	30/19398	0.0214425156979657	0.0214425156979657	0.0233156399496959	ENSDARG00000002613	1
GO:0046540	CC	GO:0046540	U4/U6 x U5 tri-snRNP complex	1/14	31/19398	0.0221498579522111	0.0221498579522111	0.0233156399496959	ENSDARG00000011125	1
GO:0097526	CC	GO:0097526	spliceosomal tri-snRNP complex	1/14	31/19398	0.0221498579522111	0.0221498579522111	0.0233156399496959	ENSDARG00000011125	1
GO:0000785	CC	GO:0000785	chromatin	2/14	356/19398	0.0264218266485161	0.0264218266485161	0.0267427395227896	ENSDARG00000053990/ENSDARG00000099572	2
GO:0005684	CC	GO:0005684	U2-type spliceosomal complex	1/14	47/19398	0.0334029608993066	0.0334029608993066	0.0320510070058106	ENSDARG00000011125	1
GO:0005657	CC	GO:0005657	replication fork	1/14	48/19398	0.0341022714541824	0.0341022714541824	0.0320510070058106	ENSDARG00000002613	1
GO:0030864	CC	GO:0030864	cortical actin cytoskeleton	1/14	51/19398	0.0361973853578859	0.0361973853578859	0.0323638757685812	ENSDARG00000052438	1
GO:0071013	CC	GO:0071013	catalytic step 2 spliceosome	1/14	52/19398	0.0368948183761826	0.0368948183761826	0.0323638757685812	ENSDARG00000011125	1
GO:0030863	CC	GO:0030863	cortical cytoskeleton	1/14	59/19398	0.0417637433898718	0.0417637433898718	0.0354530928606721	ENSDARG00000052438	1
GO:0097525	CC	GO:0097525	spliceosomal snRNP complex	1/14	64/19398	0.0452275424127214	0.0452275424127214	0.0366179469893622	ENSDARG00000011125	1
GO:0030532	CC	GO:0030532	small nuclear ribonucleoprotein complex	1/14	65/19398	0.0459189055246602	0.0459189055246602	0.0366179469893622	ENSDARG00000011125	1
GO:0043025	CC	GO:0043025	neuronal cell body	1/14	70/19398	0.0493687535017207	0.0493687535017207	0.0382111095214556	ENSDARG00000024746	1
GO:0008301	MF	GO:0008301	DNA binding, bending	1/13	10/19574	0.0066231674527184	0.0066231674527184	0.0332015020735717	ENSDARG00000053990	1
GO:0051920	MF	GO:0051920	peroxiredoxin activity	1/13	10/19574	0.0066231674527184	0.0066231674527184	0.0332015020735717	ENSDARG00000032102	1
GO:0031386	MF	GO:0031386	protein tag	1/13	13/19574	0.00860220735542538	0.00860220735542538	0.0332015020735717	ENSDARG00000028119	1
GO:0031492	MF	GO:0031492	nucleosomal DNA binding	1/13	34/19574	0.0223539101738234	0.0223539101738234	0.0389975881466185	ENSDARG00000099572	1
GO:0003684	MF	GO:0003684	damaged DNA binding	1/13	43/19574	0.0281934168932014	0.0281934168932014	0.0389975881466185	ENSDARG00000002613	1
GO:0003755	MF	GO:0003755	peptidyl-prolyl cis-trans isomerase activity	1/13	49/19574	0.0320685161323914	0.0320685161323914	0.0389975881466185	ENSDARG00000022684	1
GO:0004601	MF	GO:0004601	peroxidase activity	1/13	50/19574	0.0327129775557093	0.0327129775557093	0.0389975881466185	ENSDARG00000032102	1
GO:0031491	MF	GO:0031491	nucleosome binding	1/13	52/19574	0.0340007123131278	0.0340007123131278	0.0389975881466185	ENSDARG00000099572	1
GO:0016684	MF	GO:0016684	oxidoreductase activity, acting on peroxide as acceptor	1/13	56/19574	0.0365714357161404	0.0365714357161404	0.0389975881466185	ENSDARG00000032102	1
GO:0016859	MF	GO:0016859	cis-trans isomerase activity	1/13	60/19574	0.0391358428486255	0.0391358428486255	0.0389975881466185	ENSDARG00000022684	1
GO:0031490	MF	GO:0031490	chromatin DNA binding	1/13	62/19574	0.040415682261041	0.040415682261041	0.0389975881466185	ENSDARG00000099572	1
GO:0044389	MF	GO:0044389	ubiquitin-like protein ligase binding	1/13	62/19574	0.040415682261041	0.040415682261041	0.0389975881466185	ENSDARG00000028119	1
GO:0003697	MF	GO:0003697	single-stranded DNA binding	1/13	68/19574	0.044245765187832	0.044245765187832	0.0394091835681094	ENSDARG00000002613	1
