## Supplementary material for "GLOBAL HOST RESPONSES TO THE MICROBIOTA AT SINGLE CELL RESOLUTION IN GNOTOBIOTIC ZEBRAFISH": Lists of DEGs and GO per Cluster: clu35_GOresults_CVZup_fdr.tsv

ONTOLOGY	ID	Description	GeneRatio	BgRatio	pvalue	p.adjust	qvalue	geneID	Count
GO:0006310	BP	GO:0006310	DNA recombination	3/14	185/19170	0.000297629175583157	0.0452396346886398	0.0300762114273506	ENSDARG00000002613/ENSDARG00000052438/ENSDARG00000053990	3
GO:0035861	CC	GO:0035861	site of double-strand break	2/14	21/19398	0.000100784892315549	0.00357898963557863	0.0015963379284472	ENSDARG00000002613/ENSDARG00000052438	2
GO:0090734	CC	GO:0090734	site of DNA damage	2/14	23/19398	0.000121321682561988	0.00357898963557863	0.0015963379284472	ENSDARG00000002613/ENSDARG00000052438	2
GO:0019013	CC	GO:0019013	viral nucleocapsid	2/14	39/19398	0.000352996621684726	0.00402827423416174	0.0017967324862452	ENSDARG00000011125/ENSDARG00000045639	2
GO:0019028	CC	GO:0019028	viral capsid	2/14	39/19398	0.000352996621684726	0.00402827423416174	0.0017967324862452	ENSDARG00000011125/ENSDARG00000045639	2
GO:0019012	CC	GO:0019012	virion	2/14	42/19398	0.000409655006863905	0.00402827423416174	0.0017967324862452	ENSDARG00000011125/ENSDARG00000045639	2
GO:0044423	CC	GO:0044423	virion part	2/14	42/19398	0.000409655006863905	0.00402827423416174	0.0017967324862452	ENSDARG00000011125/ENSDARG00000045639	2
GO:0005750	CC	GO:0005750	mitochondrial respiratory chain complex III	1/14	11/19398	0.00791240837008844	0.0489028549403874	0.0218121565300568	ENSDARG00000011146	1
GO:0045275	CC	GO:0045275	respiratory chain complex III	1/14	11/19398	0.00791240837008844	0.0489028549403874	0.0218121565300568	ENSDARG00000011146	1
GO:0005885	CC	GO:0005885	Arp2/3 protein complex	1/14	15/19398	0.0107752053258481	0.0489028549403874	0.0218121565300568	ENSDARG00000052438	1
GO:0030894	CC	GO:0030894	replisome	1/14	15/19398	0.0107752053258481	0.0489028549403874	0.0218121565300568	ENSDARG00000002613	1
GO:0043601	CC	GO:0043601	nuclear replisome	1/14	15/19398	0.0107752053258481	0.0489028549403874	0.0218121565300568	ENSDARG00000002613	1
GO:0071004	CC	GO:0071004	U2-type prespliceosome	1/14	15/19398	0.0107752053258481	0.0489028549403874	0.0218121565300568	ENSDARG00000011125	1
GO:0071010	CC	GO:0071010	prespliceosome	1/14	15/19398	0.0107752053258481	0.0489028549403874	0.0218121565300568	ENSDARG00000011125	1
