## Supplementary material for "GLOBAL HOST RESPONSES TO THE MICROBIOTA AT SINGLE CELL RESOLUTION IN GNOTOBIOTIC ZEBRAFISH": Lists of DEGs and GO per Cluster: clu35_GOresults_GFup_fdr.tsv

ONTOLOGY	ID	Description	GeneRatio	BgRatio	pvalue	p.adjust	qvalue	geneID	Count
GO:0002088	BP	GO:0002088	lens development in camera-type eye	23/38	105/19170	1.05952351864489e-43	2.00249945023885e-41	1.61716747582642e-41	ENSDARG00000030411/ENSDARG00000069801/ENSDARG00000068507/ENSDARG00000087324/ENSDARG00000032929/ENSDARG00000024548/ENSDARG00000041925/ENSDARG00000053862/ENSDARG00000053875/ENSDARG00000016793/ENSDARG00000087765/ENSDARG00000086658/ENSDARG00000076790/ENSDARG00000057460/ENSDARG00000088823/ENSDARG00000007576/ENSDARG00000030349/ENSDARG00000076572/ENSDARG00000069827/ENSDARG00000074001/ENSDARG00000013963/…	23
GO:0007601	BP	GO:0007601	visual perception	22/38	186/19170	2.78838674605062e-35	2.63502547501783e-33	2.1279793588281e-33	ENSDARG00000030411/ENSDARG00000069801/ENSDARG00000068507/ENSDARG00000087324/ENSDARG00000032929/ENSDARG00000024548/ENSDARG00000041925/ENSDARG00000053862/ENSDARG00000053875/ENSDARG00000016793/ENSDARG00000087765/ENSDARG00000086658/ENSDARG00000076790/ENSDARG00000057460/ENSDARG00000088823/ENSDARG00000007576/ENSDARG00000030349/ENSDARG00000076572/ENSDARG00000069827/ENSDARG00000074001/ENSDARG00000069817/…	22
GO:0050953	BP	GO:0050953	sensory perception of light stimulus	22/38	195/19170	8.32954066389515e-35	5.24761061825394e-33	4.23783647812209e-33	ENSDARG00000030411/ENSDARG00000069801/ENSDARG00000068507/ENSDARG00000087324/ENSDARG00000032929/ENSDARG00000024548/ENSDARG00000041925/ENSDARG00000053862/ENSDARG00000053875/ENSDARG00000016793/ENSDARG00000087765/ENSDARG00000086658/ENSDARG00000076790/ENSDARG00000057460/ENSDARG00000088823/ENSDARG00000007576/ENSDARG00000030349/ENSDARG00000076572/ENSDARG00000069827/ENSDARG00000074001/ENSDARG00000069817/…	22
GO:0043010	BP	GO:0043010	camera-type eye development	23/38	441/19170	1.33594350663629e-28	6.31233306885648e-27	5.09767917005954e-27	ENSDARG00000030411/ENSDARG00000069801/ENSDARG00000068507/ENSDARG00000087324/ENSDARG00000032929/ENSDARG00000024548/ENSDARG00000041925/ENSDARG00000053862/ENSDARG00000053875/ENSDARG00000016793/ENSDARG00000087765/ENSDARG00000086658/ENSDARG00000076790/ENSDARG00000057460/ENSDARG00000088823/ENSDARG00000007576/ENSDARG00000030349/ENSDARG00000076572/ENSDARG00000069827/ENSDARG00000074001/ENSDARG00000013963/…	23
GO:0007600	BP	GO:0007600	sensory perception	22/38	402/19170	1.09734064650645e-27	4.14794764379439e-26	3.34977671038812e-26	ENSDARG00000030411/ENSDARG00000069801/ENSDARG00000068507/ENSDARG00000087324/ENSDARG00000032929/ENSDARG00000024548/ENSDARG00000041925/ENSDARG00000053862/ENSDARG00000053875/ENSDARG00000016793/ENSDARG00000087765/ENSDARG00000086658/ENSDARG00000076790/ENSDARG00000057460/ENSDARG00000088823/ENSDARG00000007576/ENSDARG00000030349/ENSDARG00000076572/ENSDARG00000069827/ENSDARG00000074001/ENSDARG00000069817/…	22
GO:0005882	CC	GO:0005882	intermediate filament	6/35	91/19398	1.31203287097689e-08	8.41060898312209e-08	2.21331815345318e-08	ENSDARG00000092947/ENSDARG00000036830/ENSDARG00000036832/ENSDARG00000055192/ENSDARG00000056248/ENSDARG00000058371	6
GO:0045111	CC	GO:0045111	intermediate filament cytoskeleton	6/35	92/19398	1.40176816385368e-08	8.41060898312209e-08	2.21331815345318e-08	ENSDARG00000092947/ENSDARG00000036830/ENSDARG00000036832/ENSDARG00000055192/ENSDARG00000056248/ENSDARG00000058371	6
GO:0099513	CC	GO:0099513	polymeric cytoskeletal fiber	6/35	360/19398	4.03631355458899e-05	0.000161452542183559	4.24875111009367e-05	ENSDARG00000092947/ENSDARG00000036830/ENSDARG00000036832/ENSDARG00000055192/ENSDARG00000056248/ENSDARG00000058371	6
GO:0034364	CC	GO:0034364	high-density lipoprotein particle	1/35	13/19398	0.0232108698633844	0.0356466673894391	0.00938070194458924	ENSDARG00000101324	1
GO:0042627	CC	GO:0042627	chylomicron	1/35	13/19398	0.0232108698633844	0.0356466673894391	0.00938070194458924	ENSDARG00000101324	1
GO:0045095	CC	GO:0045095	keratin filament	1/35	13/19398	0.0232108698633844	0.0356466673894391	0.00938070194458924	ENSDARG00000058371	1
GO:0032994	CC	GO:0032994	protein-lipid complex	1/35	15/19398	0.0267350005420793	0.0356466673894391	0.00938070194458924	ENSDARG00000101324	1
GO:0034358	CC	GO:0034358	plasma lipoprotein particle	1/35	15/19398	0.0267350005420793	0.0356466673894391	0.00938070194458924	ENSDARG00000101324	1
GO:1990777	CC	GO:1990777	lipoprotein particle	1/35	15/19398	0.0267350005420793	0.0356466673894391	0.00938070194458924	ENSDARG00000101324	1
GO:0005212	MF	GO:0005212	structural constituent of eye lens	23/41	75/19574	1.17647706025947e-46	4.11766971090816e-45	2.97215257328709e-45	ENSDARG00000030411/ENSDARG00000069801/ENSDARG00000068507/ENSDARG00000087324/ENSDARG00000032929/ENSDARG00000024548/ENSDARG00000041925/ENSDARG00000053862/ENSDARG00000053875/ENSDARG00000016793/ENSDARG00000087765/ENSDARG00000086658/ENSDARG00000076790/ENSDARG00000057460/ENSDARG00000015445/ENSDARG00000088823/ENSDARG00000007576/ENSDARG00000030349/ENSDARG00000076572/ENSDARG00000069827/ENSDARG00000074001/…	23
