## Supplementary material for "GLOBAL HOST RESPONSES TO THE MICROBIOTA AT SINGLE CELL RESOLUTION IN GNOTOBIOTIC ZEBRAFISH": Lists of DEGs and GO per Cluster: Clu35_GOsorting_CVZup.xlsx

### Sheet: CVZ_DEGs
gene		gene_NAME	p_val_adj	p_val	avg_logFC	pct.1	pct.2
ENSDARG00000103199		si:dkey-247k7.2	1	0.000199369	0.255793	0.14	0.032		no. DEGs	no. DEGs used in GoTerm
ENSDARG00000022684		fkbp1aa	1	0.000713236	0.294435	0.841	0.767		16	6
ENSDARG00000032102		prdx3	1	0.000850669	0.27875	0.467	0.312
ENSDARG00000097480		si:dkey-263j23.1	1	0.00277415	0.320978	0.332	0.212
ENSDARG00000045639	ENSDARG00000045639	elavl4	1	0.00408947	0.385114	0.201	0.101
ENSDARG00000053990	ENSDARG00000053990	hmgb2b	1	0.00652251	0.42975	0.659	0.571
ENSDARG00000011125	ENSDARG00000011125	snrpb	1	0.00959747	0.302565	0.626	0.566
ENSDARG00000099572		hmgn2	1	0.0130056	0.296274	0.949	0.894
ENSDARG00000011146	ENSDARG00000011146	uqcrb	1	0.016544	0.253058	0.701	0.635
ENSDARG00000024746		hsp90aa1.2	1	0.0173451	0.459885	0.57	0.476
ENSDARG00000028119		sumo3a	1	0.0218877	0.250379	0.631	0.545
ENSDARG00000004169		stmn1a	1	0.022103	0.25321	0.449	0.328
ENSDARG00000002613	ENSDARG00000002613	rpa3	1	0.0222887	0.273955	0.28	0.19
ENSDARG00000039034		marcksl1a	1	0.026463	0.250924	0.477	0.354
ENSDARG00000052438	ENSDARG00000052438	actr2a	1	0.0473679	0.276737	0.407	0.323
ENSDARG00000014165		ssr3	1	0.0490643	0.35768	0.598	0.481
ENSDARG00000092362		hsp70.2	1	0.0581895	0.436894	0.706	0.619
ENSDARG00000055723		hsp70l	1	0.102522	0.31564	0.72	0.619
ENSDARG00000092806		MFAP4 (1 of many)	1	0.14977	0.810458	0.145	0.101
ENSDARG00000093877		MFAP4 (1 of many)	1	0.150849	0.773183	0.182	0.132
ENSDARG00000094408		MFAP4 (1 of many)	1	0.189718	0.819478	0.121	0.085
ENSDARG00000029688		hsp70.1	1	0.476171	0.356528	0.495	0.45
ENSDARG00000102076		spink2.1	1	0.934693	0.34012	0.164	0.169

### Sheet: GOresults_CVZup_fdr
	ONTOLOGY	ID	Description	GeneRatio	BgRatio	pvalue	p.adjust	qvalue	geneID	Count
GO:0006310	BP	GO:0006310	DNA recombination	2020-03-14	185/19170	0.000297629	0.0452396	0.0300762	ENSDARG00000002613/ENSDARG00000052438/ENSDARG00000053990	3
GO:0035861	CC	GO:0035861	site of double-strand break	2020-02-14	21/19398	0.000100785	0.00357899	0.00159634	ENSDARG00000002613/ENSDARG00000052438	2
GO:0090734	CC	GO:0090734	site of DNA damage	2020-02-14	23/19398	0.000121322	0.00357899	0.00159634	ENSDARG00000002613/ENSDARG00000052438	2
GO:0019013	CC	GO:0019013	viral nucleocapsid	2020-02-14	39/19398	0.000352997	0.00402827	0.00179673	ENSDARG00000011125/ENSDARG00000045639	2
GO:0019028	CC	GO:0019028	viral capsid	2020-02-14	39/19398	0.000352997	0.00402827	0.00179673	ENSDARG00000011125/ENSDARG00000045639	2
GO:0019012	CC	GO:0019012	virion	2020-02-14	42/19398	0.000409655	0.00402827	0.00179673	ENSDARG00000011125/ENSDARG00000045639	2
GO:0044423	CC	GO:0044423	virion part	2020-02-14	42/19398	0.000409655	0.00402827	0.00179673	ENSDARG00000011125/ENSDARG00000045639	2
GO:0005750	CC	GO:0005750	mitochondrial respiratory chain complex III	2020-01-14	11/19398	0.00791241	0.0489029	0.0218122	ENSDARG00000011146	1
GO:0045275	CC	GO:0045275	respiratory chain complex III	2020-01-14	11/19398	0.00791241	0.0489029	0.0218122	ENSDARG00000011146	1
GO:0005885	CC	GO:0005885	Arp2/3 protein complex	2020-01-14	15/19398	0.0107752	0.0489029	0.0218122	ENSDARG00000052438	1
GO:0030894	CC	GO:0030894	replisome	2020-01-14	15/19398	0.0107752	0.0489029	0.0218122	ENSDARG00000002613	1
GO:0043601	CC	GO:0043601	nuclear replisome	2020-01-14	15/19398	0.0107752	0.0489029	0.0218122	ENSDARG00000002613	1
GO:0071004	CC	GO:0071004	U2-type prespliceosome	2020-01-14	15/19398	0.0107752	0.0489029	0.0218122	ENSDARG00000011125	1
GO:0071010	CC	GO:0071010	prespliceosome	2020-01-14	15/19398	0.0107752	0.0489029	0.0218122	ENSDARG00000011125	1

### Sheet: CategorySorting
ONTOLOGY	ID	Description	pvalue	p.adjust	(-)Log(p.adjust)	geneID	Count	total gene check	unique genes	total pathways
		DNA break/damage						9	3	5
BP	GO:0006310	DNA recombination	0.000297629	0.0452396	1.34448	ENSDARG00000002613/ENSDARG00000052438/ENSDARG00000053990	3
CC	GO:0035861	site of double-strand break	0.000100785	0.00357899	2.44624	ENSDARG00000002613/ENSDARG00000052438	2
CC	GO:0090734	site of DNA damage	0.000121322	0.00357899	2.44624	ENSDARG00000002613/ENSDARG00000052438	2
CC	GO:0030894	replisome	0.0107752	0.0489029	1.31067	ENSDARG00000002613	1
CC	GO:0043601	nuclear replisome	0.0107752	0.0489029	1.31067	ENSDARG00000002613	1
								total gene check	unique genes	total pathways
		virion						10	2	6
CC	GO:0019013	viral nucleocapsid	0.000352997	0.00402827	2.39488	ENSDARG00000011125/ENSDARG00000045639	2
CC	GO:0019028	viral capsid	0.000352997	0.00402827	2.39488	ENSDARG00000011125/ENSDARG00000045639	2
CC	GO:0019012	virion	0.000409655	0.00402827	2.39488	ENSDARG00000011125/ENSDARG00000045639	2
CC	GO:0044423	virion part	0.000409655	0.00402827	2.39488	ENSDARG00000011125/ENSDARG00000045639	2
CC	GO:0071004	U2-type prespliceosome	0.0107752	0.0489029	1.31067	ENSDARG00000011125	1
CC	GO:0071010	prespliceosome	0.0107752	0.0489029	1.31067	ENSDARG00000011125	1
								total gene check	unique genes	total pathways
		ATP metabolic process						2	1	2
CC	GO:0005750	mitochondrial respiratory chain complex III	0.00791241	0.0489029	1.31067	ENSDARG00000011146	1
CC	GO:0045275	respiratory chain complex III	0.00791241	0.0489029	1.31067	ENSDARG00000011146	1
								total gene check	unique genes	total pathways
		actin polymerization						1	1	1
CC	GO:0005885	Arp2/3 protein complex	0.0107752	0.0489029	1.31067	ENSDARG00000052438	1

### Sheet: Table
	Description	TOP p.adjust	TOP(-)Log(p.adjust)	BOTTOM(-)Log(p.adjust)	total gene check	unique genes	total pathways
	DNA break/damage	0.00357899	2.44624	1.31067	9	3	5	DNA break/damage (5)
	virion	0.00402827	2.39488	1.31067	10	2	6	virion (6)
	ATP metabolic process	0.0489029	1.31067	1.31067	2	1	2	ATP metabolic process (2)
	actin polymerization	0.0489029	1.31067	1.31067	1	1	1	actin polymerization (1)

### Sheet: PathwaysCharted
	DNA break/damage	DNA recombination	site of double-strand break	site of DNA damage	replisome	nuclear replisome	virion	viral nucleocapsid	viral capsid	virion	virion part	U2-type prespliceosome	prespliceosome	ATP metabolic process	mitochondrial respiratory chain complex III	respiratory chain complex III	actin polymerization	Arp2/3 protein complex
1	NA	ENSDARG00000002613	ENSDARG00000002613	ENSDARG00000002613	ENSDARG00000002613	ENSDARG00000002613	NA	ENSDARG00000011125	ENSDARG00000011125	ENSDARG00000011125	ENSDARG00000011125	ENSDARG00000011125	ENSDARG00000011125	NA	ENSDARG00000011146	ENSDARG00000011146	NA	ENSDARG00000052438
2	NA	ENSDARG00000052438	ENSDARG00000052438	ENSDARG00000052438	NA	NA	NA	ENSDARG00000045639	ENSDARG00000045639	ENSDARG00000045639	ENSDARG00000045639	NA	NA	NA	NA	NA	NA	NA
3	NA	ENSDARG00000053990	NA	NA	NA	NA	NA	NA	NA	NA	NA	NA	NA	NA	NA	NA	NA	NA
