## Supplementary material for "GLOBAL HOST RESPONSES TO THE MICROBIOTA AT SINGLE CELL RESOLUTION IN GNOTOBIOTIC ZEBRAFISH": Lists of DEGs and GO per Cluster: cluster35_CVZvGF.tsv

gene	gene_NAME	p_val_adj	p_val	avg_logFC	pct.1	pct.2
1	ENSDARG00000086917	crygm2d2	3.48275938637334e-28	1.57890986779098e-32	-1.39013590501805	0.201	0.757
2	ENSDARG00000030411	crygn2	3.39709717385939e-25	1.54007488161184e-29	-1.36085600169767	0.159	0.683
3	ENSDARG00000069801	crygm2d12	1.67238128733224e-20	7.58174488771531e-25	-1.3145513230962	0.117	0.593
4	ENSDARG00000068507	crybb1	1.16472897497889e-19	5.28030181783881e-24	-1.12347631094988	0.248	0.73
5	ENSDARG00000087324	crygm2d1	1.27963156838314e-19	5.8012130219564e-24	-1.40051823748238	0.173	0.646
6	ENSDARG00000032929	cryba1l1	3.14861384109633e-18	1.42742489849321e-22	-1.21604762910023	0.248	0.698
7	ENSDARG00000024548	cryba4	1.39962224439292e-17	6.34519106171423e-22	-1.20688631627901	0.234	0.683
8	ENSDARG00000041925	cryba2b	1.80713019714622e-17	8.19262941856115e-22	-1.12506729798791	0.173	0.624
9	ENSDARG00000109861	BX545855.1	6.90890876207123e-17	3.13215557261367e-21	-1.09424199558239	0.159	0.593
10	ENSDARG00000053862	crygmx	1.26445338399363e-15	5.73240268380464e-20	-1.13718100955888	0.22	0.63
11	ENSDARG00000053875	cryba1b	3.91876285760849e-15	1.77657215414294e-19	-1.16244077986949	0.182	0.603
12	ENSDARG00000016793	crybb1l2	8.02561183431798e-15	3.63841319898358e-19	-0.921958310874754	0.103	0.503
13	ENSDARG00000087765	crygm2d10	5.11849906862065e-12	2.32047287542871e-16	-1.0051439129231	0.14	0.513
14	ENSDARG00000086658	crygm2d21	3.08557818385254e-10	1.39884766699272e-14	-0.781783590340609	0.065	0.381
15	ENSDARG00000076790	crygm2d16	2.78276418079135e-09	1.26156686045487e-13	-0.761517167199312	0.065	0.36
16	ENSDARG00000057460	crygm2d13	4.44593487355211e-09	2.01556572379731e-13	-0.808775732938453	0.098	0.407
17	ENSDARG00000015445	lim2.4	4.77309814023635e-09	2.16388527529076e-13	-0.664200484448337	0.065	0.36
18	ENSDARG00000094310	si:ch211-255g12.6	2.883342084623e-08	1.30716387914725e-12	-0.677806266094092	0.112	0.418
19	ENSDARG00000088823	crygm2d3	5.47843839026649e-08	2.48365145990865e-12	-0.668998034746051	0.103	0.397
20	ENSDARG00000007576	crybb1l1	2.2466988444519e-07	1.01854150170092e-11	-0.669548830072412	0.093	0.376
21	ENSDARG00000030349	cryba2a	1.89665220761735e-06	8.59847768436552e-11	-0.840156357346984	0.07	0.317
22	ENSDARG00000116164	crygm2d8	8.16491814343036e-06	3.70156775021777e-10	-0.700843150097143	0.126	0.386
23	ENSDARG00000076572	crygm2d7	0.000426787866355945	1.9348438949857e-08	-0.442078434973868	0.051	0.249
24	ENSDARG00000087164	crygm2d4	0.00450149438619301	2.04075364321018e-07	-0.39143520540097	0.051	0.228
25	ENSDARG00000101324	apoa1b	0.0445184854558983	2.01824668854376e-06	-0.605437803491383	0.593	0.778
26	ENSDARG00000069827	crygm2d11	0.0993532940225781	4.50418415189854e-06	-0.408114484515843	0.056	0.206
27	ENSDARG00000038439	fabp10a	0.170766645590537	7.74171029062188e-06	-0.569554384488247	0.35	0.55
28	ENSDARG00000092947	cyt1	0.37133262992708	1.68343743733376e-05	-0.460480617289879	0.71	0.831
29	ENSDARG00000074001	crygmxl2	0.400015776073722	1.81347255450958e-05	-0.405295617437416	0.028	0.143
30	ENSDARG00000002613	rpa3	1	0.0222887000184061	0.273955132150275	0.28	0.19
31	ENSDARG00000003216	anxa2a	1	0.0430758575677435	-0.269614252785888	0.079	0.138
32	ENSDARG00000004169	stmn1a	1	0.0221029649426026	0.253209857160445	0.449	0.328
33	ENSDARG00000007275	si:ch211-251b21.1	1	0.447488312774641	0.292881308143733	0.271	0.233
34	ENSDARG00000009087	cd74a	1	0.174087897843033	0.414038882879797	0.126	0.18
35	ENSDARG00000011125	snrpb	1	0.00959746501093723	0.302565267332591	0.626	0.566
36	ENSDARG00000011146	uqcrb	1	0.016544020246948	0.253058336074812	0.701	0.635
37	ENSDARG00000012381	hsc70	1	0.0725925005136247	-0.324788123530504	0.065	0.116
38	ENSDARG00000013963	mipb	1	0.000599531967172762	-0.287158246610309	0.033	0.122
39	ENSDARG00000014165	ssr3	1	0.0490643300736341	0.357680305562957	0.598	0.481
40	ENSDARG00000015866	apoa2	1	0.000972908278898298	-0.280218608342611	0.687	0.81
41	ENSDARG00000016771	tfa	1	0.0742752475289438	-0.262710256288884	0.079	0.132
42	ENSDARG00000017653	rgs13	1	0.179227341621684	-0.338476963291872	0.388	0.423
43	ENSDARG00000020574	atp2a1	1	0.646793536014936	-0.276668726099294	0.425	0.423
44	ENSDARG00000020788	sla2	1	0.0565158591986994	-0.357231663776308	0.187	0.254
45	ENSDARG00000022684	fkbp1aa	1	0.000713235599873827	0.294435276450814	0.841	0.767
46	ENSDARG00000024746	hsp90aa1.2	1	0.017345060935824	0.459885042232876	0.57	0.476
47	ENSDARG00000027088	ptgdsb.1	1	0.17293693786235	-0.298953243004245	0.327	0.254
48	ENSDARG00000028119	sumo3a	1	0.0218877135287646	0.250379039555876	0.631	0.545
49	ENSDARG00000029688	hsp70.1	1	0.476171392305848	0.356528069645378	0.495	0.45
50	ENSDARG00000030012	lrrfip1a	1	0.134896459995929	-0.269176276220436	0.271	0.333
51	ENSDARG00000032102	prdx3	1	0.000850668518137619	0.278749552700224	0.467	0.312
52	ENSDARG00000035622	xbp1	1	0.173030831889334	-0.250904291310688	0.322	0.381
53	ENSDARG00000036628	cd74b	1	0.40769705027532	0.291701278166608	0.182	0.228
54	ENSDARG00000036830	krt91	1	0.000114027497472495	-0.475069288894051	0.729	0.857
55	ENSDARG00000036832	cyt1l	1	0.00724969648199452	-0.32026372668633	0.201	0.323
56	ENSDARG00000037259	ndufb6	1	0.0928921388210645	0.263940291782545	0.369	0.317
57	ENSDARG00000038524	pik3r1	1	0.000296854695949398	-0.349136539309056	0.379	0.513
58	ENSDARG00000038901	tmem256	1	0.0439728989846229	-0.276634905183371	0.206	0.28
59	ENSDARG00000039034	marcksl1a	1	0.0264630496140072	0.250923620882248	0.477	0.354
60	ENSDARG00000041835	ccl38a.5	1	0.103675767489984	-0.454405884922466	0.065	0.111
61	ENSDARG00000041923	ccl38.6	1	0.0292265676290379	-0.597834663784907	0.252	0.339
62	ENSDARG00000042667	klf2a	1	0.085876267352051	-0.250882638184678	0.061	0.106
63	ENSDARG00000042725	cebpb	1	0.00266026950743202	-0.44681100191661	0.551	0.661
64	ENSDARG00000043257	ckbb	1	0.787621227186439	-0.409543476917546	0.453	0.439
65	ENSDARG00000045639	elavl4	1	0.00408946737341257	0.385114490798714	0.201	0.101
66	ENSDARG00000052438	actr2a	1	0.047367925342647	0.276737023547248	0.407	0.323
67	ENSDARG00000053990	hmgb2b	1	0.00652250788218299	0.429750088348916	0.659	0.571
68	ENSDARG00000054616	cldni	1	0.0895282012123598	-0.282423485048752	0.196	0.259
69	ENSDARG00000055192	zgc:136930	1	0.0411808930184206	-0.38336061103418	0.313	0.386
70	ENSDARG00000055514	icn2	1	0.00445345272036993	-0.293388773894974	0.112	0.212
71	ENSDARG00000055723	hsp70l	1	0.102521726402293	0.315639680234438	0.72	0.619
72	ENSDARG00000056008	atp5mc1	1	0.0839272090956206	0.296662384917723	0.575	0.55
73	ENSDARG00000056248	si:dkey-183i3.5	1	0.0189722587371207	-0.284909933667951	0.262	0.376
74	ENSDARG00000056874	lygl1	1	0.270988966236136	0.393626503016381	0.103	0.074
75	ENSDARG00000057683	mcm6	1	0.118139394741225	0.25998383035436	0.336	0.265
76	ENSDARG00000058371	krt5	1	9.43631144485099e-05	-0.581706199636005	0.57	0.72
77	ENSDARG00000069817	crygm2d8	1	0.000445140399570392	-0.262337821136829	0.019	0.101
78	ENSDARG00000071084	wipf1b	1	0.0533756642298731	-0.25281578613887	0.14	0.206
79	ENSDARG00000071626	ptgdsb.2	1	0.425055282372112	-0.273236807575577	0.159	0.19
80	ENSDARG00000073750	crygm2d18	1	0.000382612994398081	-0.269351304938355	0.042	0.143
81	ENSDARG00000075666	tsc22d3	1	0.0774773088346455	-0.262988602263218	0.322	0.392
82	ENSDARG00000076721	zgc:171686	1	0.0972948196237554	0.301502352247607	0.215	0.159
83	ENSDARG00000079305	hbae3	1	0.175073735899374	-0.323854627746568	0.131	0.18
84	ENSDARG00000090268	krtt1c19e	1	0.417822933091693	-0.312964423547542	0.472	0.487
85	ENSDARG00000090722	leg1.1	1	0.0374594586028063	-0.295107708068017	0.056	0.111
86	ENSDARG00000091996	tcnbb	1	0.0015328523474438	-0.253567998629385	0.042	0.127
87	ENSDARG00000092362	hsp70.2	1	0.0581894756706003	0.436893898527882	0.706	0.619
88	ENSDARG00000092806	MFAP4 (1 of many)	1	0.14977048532847	0.810458089225648	0.145	0.101
89	ENSDARG00000093877	MFAP4 (1 of many)	1	0.150849035993831	0.773182615356151	0.182	0.132
90	ENSDARG00000094408	MFAP4 (1 of many)	1	0.189717611182137	0.81947751556396	0.121	0.085
91	ENSDARG00000097480	si:dkey-263j23.1	1	0.00277414886228917	0.320977639408848	0.332	0.212
92	ENSDARG00000099184	map2k6	1	0.968087096569809	-0.275928312922887	0.379	0.365
93	ENSDARG00000099200	zgc:123103	1	0.00902430301659917	-0.2582896067612	0.047	0.116
94	ENSDARG00000099572	hmgn2	1	0.0130056165193101	0.296273636672668	0.949	0.894
95	ENSDARG00000099738	ccr9b	1	0.273540212513095	0.263089190300902	0.192	0.153
96	ENSDARG00000099776	glula	1	0.197869635974395	-0.320947980057597	0.299	0.243
97	ENSDARG00000102076	spink2.1	1	0.934693223218018	0.340119611925022	0.164	0.169
98	ENSDARG00000103199	si:dkey-247k7.2	1	0.000199369196010855	0.255792911589076	0.14	0.032
99	ENSDARG00000104181	tmsb1	1	0.0514178399552799	-0.276998796619814	0.266	0.339
100	ENSDARG00000105263	ccl36.1	1	0.326144293568816	-0.329252277913153	0.131	0.164
