## Supplementary material for "GLOBAL HOST RESPONSES TO THE MICROBIOTA AT SINGLE CELL RESOLUTION IN GNOTOBIOTIC ZEBRAFISH": Lists of DEGs and GO per Cluster: clu42_GOresults_CVZup.tsv

ONTOLOGY	ID	Description	GeneRatio	BgRatio	pvalue	p.adjust	qvalue	geneID	Count
GO:0009408	BP	GO:0009408	response to heat	3/65	39/19170	0.000311629725902202	0.000311629725902202	0.0409391317894628	ENSDARG00000029688/ENSDARG00000055723/ENSDARG00000069425	3
GO:0006096	BP	GO:0006096	glycolytic process	3/65	47/19170	0.000542324123572526	0.000542324123572526	0.0409391317894628	ENSDARG00000012987/ENSDARG00000034470/ENSDARG00000054191	3
GO:0006757	BP	GO:0006757	ATP generation from ADP	3/65	47/19170	0.000542324123572526	0.000542324123572526	0.0409391317894628	ENSDARG00000012987/ENSDARG00000034470/ENSDARG00000054191	3
GO:0042866	BP	GO:0042866	pyruvate biosynthetic process	3/65	48/19170	0.000577083242253305	0.000577083242253305	0.0409391317894628	ENSDARG00000012987/ENSDARG00000034470/ENSDARG00000054191	3
GO:0046031	BP	GO:0046031	ADP metabolic process	3/65	51/19170	0.000689812472684668	0.000689812472684668	0.0409391317894628	ENSDARG00000012987/ENSDARG00000034470/ENSDARG00000054191	3
GO:0009135	BP	GO:0009135	purine nucleoside diphosphate metabolic process	3/65	52/19170	0.000730280416059078	0.000730280416059078	0.0409391317894628	ENSDARG00000012987/ENSDARG00000034470/ENSDARG00000054191	3
GO:0009179	BP	GO:0009179	purine ribonucleoside diphosphate metabolic process	3/65	52/19170	0.000730280416059078	0.000730280416059078	0.0409391317894628	ENSDARG00000012987/ENSDARG00000034470/ENSDARG00000054191	3
GO:0009185	BP	GO:0009185	ribonucleoside diphosphate metabolic process	3/65	52/19170	0.000730280416059078	0.000730280416059078	0.0409391317894628	ENSDARG00000012987/ENSDARG00000034470/ENSDARG00000054191	3
GO:0046434	BP	GO:0046434	organophosphate catabolic process	4/65	123/19170	0.000807700396378736	0.000807700396378736	0.0409391317894628	ENSDARG00000012987/ENSDARG00000034470/ENSDARG00000054191/ENSDARG00000071018	4
GO:0006165	BP	GO:0006165	nucleoside diphosphate phosphorylation	3/65	56/19170	0.000907188073178281	0.000907188073178281	0.0409391317894628	ENSDARG00000012987/ENSDARG00000034470/ENSDARG00000054191	3
GO:0046939	BP	GO:0046939	nucleotide phosphorylation	3/65	58/19170	0.00100495796408251	0.00100495796408251	0.0409391317894628	ENSDARG00000012987/ENSDARG00000034470/ENSDARG00000054191	3
GO:0006091	BP	GO:0006091	generation of precursor metabolites and energy	5/65	228/19170	0.00105329308184221	0.00105329308184221	0.0409391317894628	ENSDARG00000012987/ENSDARG00000022509/ENSDARG00000034470/ENSDARG00000054191/ENSDARG00000075768	5
GO:0006090	BP	GO:0006090	pyruvate metabolic process	3/65	63/19170	0.00127785580883936	0.00127785580883936	0.0409391317894628	ENSDARG00000012987/ENSDARG00000034470/ENSDARG00000054191	3
GO:0009132	BP	GO:0009132	nucleoside diphosphate metabolic process	3/65	63/19170	0.00127785580883936	0.00127785580883936	0.0409391317894628	ENSDARG00000012987/ENSDARG00000034470/ENSDARG00000054191	3
GO:0072330	BP	GO:0072330	monocarboxylic acid biosynthetic process	4/65	142/19170	0.00137662468831218	0.00137662468831218	0.0409391317894628	ENSDARG00000012987/ENSDARG00000034470/ENSDARG00000054191/ENSDARG00000058463	4
GO:0009266	BP	GO:0009266	response to temperature stimulus	3/65	67/19170	0.00152673794805477	0.00152673794805477	0.0409391317894628	ENSDARG00000029688/ENSDARG00000055723/ENSDARG00000069425	3
GO:0019359	BP	GO:0019359	nicotinamide nucleotide biosynthetic process	3/65	67/19170	0.00152673794805477	0.00152673794805477	0.0409391317894628	ENSDARG00000012987/ENSDARG00000034470/ENSDARG00000054191	3
GO:0019363	BP	GO:0019363	pyridine nucleotide biosynthetic process	3/65	67/19170	0.00152673794805477	0.00152673794805477	0.0409391317894628	ENSDARG00000012987/ENSDARG00000034470/ENSDARG00000054191	3
GO:0046686	BP	GO:0046686	response to cadmium ion	2/65	18/19170	0.00167242955473943	0.00167242955473943	0.0409391317894628	ENSDARG00000029688/ENSDARG00000055723	2
GO:0046034	BP	GO:0046034	ATP metabolic process	4/65	150/19170	0.0016836439480515	0.0016836439480515	0.0409391317894628	ENSDARG00000012987/ENSDARG00000022509/ENSDARG00000034470/ENSDARG00000054191	4
GO:0072525	BP	GO:0072525	pyridine-containing compound biosynthetic process	3/65	71/19170	0.00180406705020409	0.00180406705020409	0.0415131611915384	ENSDARG00000012987/ENSDARG00000034470/ENSDARG00000054191	3
GO:0009166	BP	GO:0009166	nucleotide catabolic process	3/65	72/19170	0.00187797633961721	0.00187797633961721	0.0415131611915384	ENSDARG00000012987/ENSDARG00000034470/ENSDARG00000054191	3
GO:0006754	BP	GO:0006754	ATP biosynthetic process	3/65	75/19170	0.00211095996873775	0.00211095996873775	0.0427747151560018	ENSDARG00000012987/ENSDARG00000034470/ENSDARG00000054191	3
GO:1901292	BP	GO:1901292	nucleoside phosphate catabolic process	3/65	75/19170	0.00211095996873775	0.00211095996873775	0.0427747151560018	ENSDARG00000012987/ENSDARG00000034470/ENSDARG00000054191	3
GO:0001818	BP	GO:0001818	negative regulation of cytokine production	2/65	21/19170	0.00228049573984549	0.00228049573984549	0.0443616434445733	ENSDARG00000007081/ENSDARG00000052537	2
GO:0009205	BP	GO:0009205	purine ribonucleoside triphosphate metabolic process	4/65	169/19170	0.00259778399976626	0.00259778399976626	0.0485901298741706	ENSDARG00000012987/ENSDARG00000022509/ENSDARG00000034470/ENSDARG00000054191	4
GO:0009144	BP	GO:0009144	purine nucleoside triphosphate metabolic process	4/65	171/19170	0.0027104077139252	0.0027104077139252	0.0488190395256703	ENSDARG00000012987/ENSDARG00000022509/ENSDARG00000034470/ENSDARG00000054191	4
GO:0098798	CC	GO:0098798	mitochondrial protein complex	8/63	235/19398	8.98635623720622e-07	8.98635623720622e-07	9.45932235495391e-05	ENSDARG00000022509/ENSDARG00000040555/ENSDARG00000041400/ENSDARG00000056903/ENSDARG00000058463/ENSDARG00000062568/ENSDARG00000071691/ENSDARG00000075768	8
GO:0098803	CC	GO:0098803	respiratory chain complex	4/63	80/19398	0.000132790423815368	0.000132790423815368	0.00512777434163111	ENSDARG00000022509/ENSDARG00000041400/ENSDARG00000058463/ENSDARG00000075768	4
GO:0005746	CC	GO:0005746	mitochondrial respiratory chain	4/63	82/19398	0.000146141568736487	0.000146141568736487	0.00512777434163111	ENSDARG00000022509/ENSDARG00000041400/ENSDARG00000058463/ENSDARG00000075768	4
GO:0070469	CC	GO:0070469	respiratory chain	4/63	92/19398	0.000227872007127242	0.000227872007127242	0.0052103963951241	ENSDARG00000022509/ENSDARG00000041400/ENSDARG00000058463/ENSDARG00000075768	4
GO:1990204	CC	GO:1990204	oxidoreductase complex	4/63	94/19398	0.000247493828768395	0.000247493828768395	0.0052103963951241	ENSDARG00000040555/ENSDARG00000041400/ENSDARG00000058463/ENSDARG00000075768	4
GO:0098800	CC	GO:0098800	inner mitochondrial membrane protein complex	4/63	130/19398	0.00084495000558922	0.00084495000558922	0.0148236843085828	ENSDARG00000022509/ENSDARG00000041400/ENSDARG00000058463/ENSDARG00000075768	4
GO:0005759	CC	GO:0005759	mitochondrial matrix	4/63	165/19398	0.00203523791216715	0.00203523791216715	0.0296676963806006	ENSDARG00000040555/ENSDARG00000056903/ENSDARG00000062568/ENSDARG00000071691	4
GO:0016605	CC	GO:0016605	PML body	2/63	22/19398	0.00229964758819769	0.00229964758819769	0.0296676963806006	ENSDARG00000003938/ENSDARG00000071018	2
GO:0005743	CC	GO:0005743	mitochondrial inner membrane	5/63	291/19398	0.00253658804054135	0.00253658804054135	0.0296676963806006	ENSDARG00000022509/ENSDARG00000041400/ENSDARG00000058463/ENSDARG00000071691/ENSDARG00000075768	5
GO:0044455	CC	GO:0044455	mitochondrial membrane part	4/63	197/19398	0.00385185409757854	0.00385185409757854	0.0394317944156596	ENSDARG00000022509/ENSDARG00000041400/ENSDARG00000058463/ENSDARG00000075768	4
GO:0019866	CC	GO:0019866	organelle inner membrane	5/63	326/19398	0.00412062251643643	0.00412062251643643	0.0394317944156596	ENSDARG00000022509/ENSDARG00000041400/ENSDARG00000058463/ENSDARG00000071691/ENSDARG00000075768	5
