## Supplementary material for "GLOBAL HOST RESPONSES TO THE MICROBIOTA AT SINGLE CELL RESOLUTION IN GNOTOBIOTIC ZEBRAFISH": Lists of DEGs and GO per Cluster: clu42_GOresults_CVZup_fdr.tsv

ONTOLOGY	ID	Description	GeneRatio	BgRatio	pvalue	p.adjust	qvalue	geneID	Count
GO:0098798	CC	GO:0098798	mitochondrial protein complex	8/63	235/19398	8.98635623720622e-07	0.000120417173578563	9.45932235495391e-05	ENSDARG00000022509/ENSDARG00000040555/ENSDARG00000041400/ENSDARG00000056903/ENSDARG00000058463/ENSDARG00000062568/ENSDARG00000071691/ENSDARG00000075768	8
GO:0098803	CC	GO:0098803	respiratory chain complex	4/63	80/19398	0.000132790423815368	0.0065276567368964	0.00512777434163111	ENSDARG00000022509/ENSDARG00000041400/ENSDARG00000058463/ENSDARG00000075768	4
GO:0005746	CC	GO:0005746	mitochondrial respiratory chain	4/63	82/19398	0.000146141568736487	0.0065276567368964	0.00512777434163111	ENSDARG00000022509/ENSDARG00000041400/ENSDARG00000058463/ENSDARG00000075768	4
GO:0070469	CC	GO:0070469	respiratory chain	4/63	92/19398	0.000227872007127242	0.00663283461099298	0.0052103963951241	ENSDARG00000022509/ENSDARG00000041400/ENSDARG00000058463/ENSDARG00000075768	4
GO:1990204	CC	GO:1990204	oxidoreductase complex	4/63	94/19398	0.000247493828768395	0.00663283461099298	0.0052103963951241	ENSDARG00000040555/ENSDARG00000041400/ENSDARG00000058463/ENSDARG00000075768	4
GO:0098800	CC	GO:0098800	inner mitochondrial membrane protein complex	4/63	130/19398	0.00084495000558922	0.0188705501248259	0.0148236843085828	ENSDARG00000022509/ENSDARG00000041400/ENSDARG00000058463/ENSDARG00000075768	4
GO:0005759	CC	GO:0005759	mitochondrial matrix	4/63	165/19398	0.00203523791216715	0.0377669774925045	0.0296676963806006	ENSDARG00000040555/ENSDARG00000056903/ENSDARG00000062568/ENSDARG00000071691	4
GO:0016605	CC	GO:0016605	PML body	2/63	22/19398	0.00229964758819769	0.0377669774925045	0.0296676963806006	ENSDARG00000003938/ENSDARG00000071018	2
GO:0005743	CC	GO:0005743	mitochondrial inner membrane	5/63	291/19398	0.00253658804054135	0.0377669774925045	0.0296676963806006	ENSDARG00000022509/ENSDARG00000041400/ENSDARG00000058463/ENSDARG00000071691/ENSDARG00000075768	5
