## Supplementary material for "GLOBAL HOST RESPONSES TO THE MICROBIOTA AT SINGLE CELL RESOLUTION IN GNOTOBIOTIC ZEBRAFISH": Lists of DEGs and GO per Cluster: clu42_GOresults_GFup_fdr.tsv

ONTOLOGY	ID	Description	GeneRatio	BgRatio	pvalue	p.adjust	qvalue	geneID	Count
GO:0002088	BP	GO:0002088	lens development in camera-type eye	23/74	105/19170	4.87085732975884e-35	3.58982185203226e-32	3.19938418291528e-32	ENSDARG00000024548/ENSDARG00000087324/ENSDARG00000087765/ENSDARG00000053862/ENSDARG00000068507/ENSDARG00000030411/ENSDARG00000041925/ENSDARG00000069801/ENSDARG00000016793/ENSDARG00000053875/ENSDARG00000032929/ENSDARG00000057460/ENSDARG00000007576/ENSDARG00000088823/ENSDARG00000086658/ENSDARG00000030349/ENSDARG00000076790/ENSDARG00000013963/ENSDARG00000069827/ENSDARG00000074001/ENSDARG00000076572/…	23
GO:0007601	BP	GO:0007601	visual perception	22/74	186/19170	3.40088922518269e-27	1.25322767947982e-24	1.1169236192179e-24	ENSDARG00000024548/ENSDARG00000087324/ENSDARG00000087765/ENSDARG00000053862/ENSDARG00000068507/ENSDARG00000030411/ENSDARG00000041925/ENSDARG00000069801/ENSDARG00000016793/ENSDARG00000053875/ENSDARG00000032929/ENSDARG00000057460/ENSDARG00000007576/ENSDARG00000088823/ENSDARG00000086658/ENSDARG00000030349/ENSDARG00000076790/ENSDARG00000005479/ENSDARG00000069827/ENSDARG00000074001/ENSDARG00000076572/…	22
GO:0050953	BP	GO:0050953	sensory perception of light stimulus	22/74	195/19170	9.99465074350875e-27	2.45535253265532e-24	2.18830247857876e-24	ENSDARG00000024548/ENSDARG00000087324/ENSDARG00000087765/ENSDARG00000053862/ENSDARG00000068507/ENSDARG00000030411/ENSDARG00000041925/ENSDARG00000069801/ENSDARG00000016793/ENSDARG00000053875/ENSDARG00000032929/ENSDARG00000057460/ENSDARG00000007576/ENSDARG00000088823/ENSDARG00000086658/ENSDARG00000030349/ENSDARG00000076790/ENSDARG00000005479/ENSDARG00000069827/ENSDARG00000074001/ENSDARG00000076572/…	22
GO:0043010	BP	GO:0043010	camera-type eye development	24/74	441/19170	1.57704147259155e-21	2.90569891324993e-19	2.58966810236086e-19	ENSDARG00000024548/ENSDARG00000087324/ENSDARG00000087765/ENSDARG00000053862/ENSDARG00000068507/ENSDARG00000030411/ENSDARG00000041925/ENSDARG00000069801/ENSDARG00000016793/ENSDARG00000053875/ENSDARG00000032929/ENSDARG00000057460/ENSDARG00000007576/ENSDARG00000088823/ENSDARG00000086658/ENSDARG00000030349/ENSDARG00000076790/ENSDARG00000013963/ENSDARG00000015427/ENSDARG00000069827/ENSDARG00000074001/…	24
GO:0007600	BP	GO:0007600	sensory perception	22/74	402/19170	9.0277693720137e-20	1.33069320543482e-17	1.18596380802875e-17	ENSDARG00000024548/ENSDARG00000087324/ENSDARG00000087765/ENSDARG00000053862/ENSDARG00000068507/ENSDARG00000030411/ENSDARG00000041925/ENSDARG00000069801/ENSDARG00000016793/ENSDARG00000053875/ENSDARG00000032929/ENSDARG00000057460/ENSDARG00000007576/ENSDARG00000088823/ENSDARG00000086658/ENSDARG00000030349/ENSDARG00000076790/ENSDARG00000005479/ENSDARG00000069827/ENSDARG00000074001/ENSDARG00000076572/…	22
GO:0009611	BP	GO:0009611	response to wounding	8/74	299/19170	1.96927628973247e-05	0.00241892770922138	0.00215583930665449	ENSDARG00000003035/ENSDARG00000013031/ENSDARG00000015427/ENSDARG00000026726/ENSDARG00000026845/ENSDARG00000054911/ENSDARG00000058371/ENSDARG00000095743	8
GO:0031101	BP	GO:0031101	fin regeneration	5/74	90/19170	2.54443525641304e-05	0.00267892683425202	0.00238756030075449	ENSDARG00000003035/ENSDARG00000013031/ENSDARG00000015427/ENSDARG00000026726/ENSDARG00000058371	5
GO:1903670	BP	GO:1903670	regulation of sprouting angiogenesis	3/74	31/19170	0.000229643472586568	0.0206864673684393	0.0184365573632881	ENSDARG00000026726/ENSDARG00000070425/ENSDARG00000095743	3
GO:0042246	BP	GO:0042246	tissue regeneration	5/74	146/19170	0.000252616290795053	0.0206864673684393	0.0184365573632881	ENSDARG00000003035/ENSDARG00000013031/ENSDARG00000015427/ENSDARG00000026726/ENSDARG00000058371	5
GO:0042060	BP	GO:0042060	wound healing	6/74	243/19170	0.000351784060384278	0.0259264852503213	0.0231066582820831	ENSDARG00000003035/ENSDARG00000013031/ENSDARG00000015427/ENSDARG00000026726/ENSDARG00000026845/ENSDARG00000058371	6
GO:0016575	BP	GO:0016575	histone deacetylation	3/74	37/19170	0.000390416678254877	0.0261579174430768	0.023312919352253	ENSDARG00000013031/ENSDARG00000015427/ENSDARG00000075139	3
GO:0006476	BP	GO:0006476	protein deacetylation	3/74	44/19170	0.000652701800142108	0.0400867688920612	0.0357268353761996	ENSDARG00000013031/ENSDARG00000015427/ENSDARG00000075139	3
GO:0002011	BP	GO:0002011	morphogenesis of an epithelial sheet	4/74	108/19170	0.000809619884070598	0.0458992195815408	0.0409071099319881	ENSDARG00000007257/ENSDARG00000015866/ENSDARG00000026845/ENSDARG00000095743	4
GO:0005882	CC	GO:0005882	intermediate filament	7/70	91/19398	3.72947506697113e-08	1.28804275871033e-06	1.10161551731804e-06	ENSDARG00000092947/ENSDARG00000036832/ENSDARG00000036840/ENSDARG00000055192/ENSDARG00000056248/ENSDARG00000058371/ENSDARG00000090268	7
GO:0045111	CC	GO:0045111	intermediate filament cytoskeleton	7/70	92/19398	4.02513362096978e-08	1.28804275871033e-06	1.10161551731804e-06	ENSDARG00000092947/ENSDARG00000036832/ENSDARG00000036840/ENSDARG00000055192/ENSDARG00000056248/ENSDARG00000058371/ENSDARG00000090268	7
GO:0099513	CC	GO:0099513	polymeric cytoskeletal fiber	7/70	360/19398	0.000314293287957364	0.00670492347642376	0.00573447402588874	ENSDARG00000092947/ENSDARG00000036832/ENSDARG00000036840/ENSDARG00000055192/ENSDARG00000056248/ENSDARG00000058371/ENSDARG00000090268	7
GO:0000118	CC	GO:0000118	histone deacetylase complex	3/70	45/19398	0.000572855135708028	0.00916568217132844	0.00783907027810985	ENSDARG00000013031/ENSDARG00000015427/ENSDARG00000075139	3
GO:0005212	MF	GO:0005212	structural constituent of eye lens	23/82	75/19574	6.94988464241395e-38	8.06186618520018e-36	7.2425113641998e-36	ENSDARG00000024548/ENSDARG00000087324/ENSDARG00000087765/ENSDARG00000053862/ENSDARG00000068507/ENSDARG00000030411/ENSDARG00000041925/ENSDARG00000069801/ENSDARG00000016793/ENSDARG00000053875/ENSDARG00000032929/ENSDARG00000057460/ENSDARG00000007576/ENSDARG00000088823/ENSDARG00000086658/ENSDARG00000030349/ENSDARG00000015445/ENSDARG00000076790/ENSDARG00000037402/ENSDARG00000069827/ENSDARG00000074001/…	23
GO:0004859	MF	GO:0004859	phospholipase inhibitor activity	2/82	13/19574	0.00131232281669325	0.0354237365630514	0.0318235019940298	ENSDARG00000003216/ENSDARG00000026726	2
GO:0017136	MF	GO:0017136	NAD-dependent histone deacetylase activity	2/82	13/19574	0.00131232281669325	0.0354237365630514	0.0318235019940298	ENSDARG00000015427/ENSDARG00000075139	2
GO:0055102	MF	GO:0055102	lipase inhibitor activity	2/82	13/19574	0.00131232281669325	0.0354237365630514	0.0318235019940298	ENSDARG00000003216/ENSDARG00000026726	2
GO:0034979	MF	GO:0034979	NAD-dependent protein deacetylase activity	2/82	14/19574	0.00152688519668325	0.0354237365630514	0.0318235019940298	ENSDARG00000015427/ENSDARG00000075139	2
