## Supplementary material for "GLOBAL HOST RESPONSES TO THE MICROBIOTA AT SINGLE CELL RESOLUTION IN GNOTOBIOTIC ZEBRAFISH": Lists of DEGs and GO per Cluster: cluster42_CVZvGF.tsv

gene	gene_NAME	p_val_adj	p_val	avg_logFC	pct.1	pct.2
1	ENSDARG00000024548	cryba4	7.25051339657646e-19	3.28702212194055e-23	-1.7293725652317	0.214	0.772
2	ENSDARG00000087324	crygm2d1	4.75919804287918e-18	2.15758366256196e-22	-1.65241624849636	0.145	0.717
3	ENSDARG00000087765	crygm2d10	7.15871368244442e-16	3.24540469781685e-20	-1.53465740328038	0.099	0.641
4	ENSDARG00000053862	crygmx	2.61840926260809e-15	1.18705651582559e-19	-1.66197568291974	0.13	0.655
5	ENSDARG00000086917	crygm2d2	7.1141017837106e-15	3.22517988199773e-19	-1.55759829717897	0.183	0.697
6	ENSDARG00000068507	crybb1	3.17501442172356e-14	1.43939360854273e-18	-1.56787929427895	0.198	0.69
7	ENSDARG00000030411	crygn2	9.14621239163554e-14	4.14643775121749e-18	-1.49667224817988	0.183	0.69
8	ENSDARG00000041925	cryba2b	5.27293037226534e-13	2.39048434684257e-17	-1.42904938182018	0.115	0.607
9	ENSDARG00000109861	BX545855.1	3.12507039559096e-12	1.4167514713895e-16	-1.46481402663149	0.16	0.628
10	ENSDARG00000069801	crygm2d12	3.35539138002438e-10	1.52116754919956e-14	-1.42742347550681	0.137	0.552
11	ENSDARG00000016793	crybb1l2	2.64285804533536e-09	1.1981403777928e-13	-1.21547204057684	0.122	0.531
12	ENSDARG00000053875	cryba1b	4.32984651283127e-09	1.96293703546617e-13	-1.07209752995091	0.191	0.621
13	ENSDARG00000032929	cryba1l1	5.60063077070038e-09	2.53904740715404e-13	-1.16179030630607	0.198	0.621
14	ENSDARG00000057460	crygm2d13	2.50953360177972e-08	1.13769770685453e-12	-1.1139944183844	0.099	0.49
15	ENSDARG00000116164	crygm2d8	9.34285820003759e-08	4.23558717927173e-12	-1.12178369911964	0.069	0.428
16	ENSDARG00000094310	si:ch211-255g12.6	1.05234439248908e-07	4.7708060227087e-12	-1.11805112158113	0.084	0.455
17	ENSDARG00000007576	crybb1l1	1.73662696025996e-06	7.87300281195014e-11	-1.15270133299871	0.069	0.393
18	ENSDARG00000088823	crygm2d3	1.38670446409032e-05	6.28662827133159e-10	-1.04140742965339	0.107	0.428
19	ENSDARG00000092947	cyt1	0.000480876865857822	2.18005651399865e-08	-0.731540437298793	0.504	0.759
20	ENSDARG00000086658	crygm2d21	0.0106464566924925	4.82657389268861e-07	-0.850669633494184	0.069	0.303
21	ENSDARG00000030349	cryba2a	0.0152769580207831	6.92581286643536e-07	-0.924563666988599	0.099	0.345
22	ENSDARG00000015445	lim2.4	0.0211422804325503	9.58485829746592e-07	-0.921411094292121	0.053	0.269
23	ENSDARG00000038439	fabp10a	0.243958902579913	1.10598831525937e-05	-0.72313224160872	0.313	0.538
24	ENSDARG00000076790	crygm2d16	0.741926871495463	3.36352738913529e-05	-0.676561533490283	0.084	0.276
25	ENSDARG00000000183	ptpn4b	1	0.0392892751955153	0.336757743686597	0.115	0.048
26	ENSDARG00000001220	mycbp2	1	0.132310953097577	0.294069982751705	0.244	0.172
27	ENSDARG00000003035	hspa9	1	0.0330160029786432	-0.255868605640321	0.115	0.207
28	ENSDARG00000003216	anxa2a	1	0.0175875237891615	-0.322455069329816	0.031	0.103
29	ENSDARG00000003938	rpa1	1	0.0128619022769368	0.35025131034551	0.16	0.069
30	ENSDARG00000004158	tmem63c	1	0.0200557130295136	-0.345577693377934	0.046	0.124
31	ENSDARG00000004187	zgc:122979	1	0.94853818173873	-0.478548355239863	0.267	0.255
32	ENSDARG00000004343	nelfe	1	0.0242330798517229	-0.276917501111304	0.069	0.152
33	ENSDARG00000004836	dnajc5ab	1	0.0214737001786453	0.272421805835817	0.115	0.041
34	ENSDARG00000005186	sp4	1	0.0941990170517014	0.368034869925301	0.229	0.166
35	ENSDARG00000005479	tenm3	1	0.0218282748310377	-0.357533466726411	0.13	0.241
36	ENSDARG00000005774	ddx3xb	1	0.17833475484615	-0.267760260734378	0.16	0.214
37	ENSDARG00000005842	cd9a	1	0.0517162633300567	-0.318032181192034	0.313	0.393
38	ENSDARG00000006332	snx14	1	0.130954944893094	0.270990305430405	0.13	0.076
39	ENSDARG00000007081	pias4a	1	0.00280905267079141	0.419419892847917	0.214	0.09
40	ENSDARG00000007257	rab5ab	1	0.0168024117992926	-0.300443713067263	0.145	0.262
41	ENSDARG00000007285	mrpl57	1	0.0576808717338019	-0.296728925945928	0.153	0.228
42	ENSDARG00000007405	strap	1	0.0591014057758893	0.30412809850808	0.214	0.138
43	ENSDARG00000007697	fabp7a	1	0.00352879305104219	-0.503029922875997	0.122	0.255
44	ENSDARG00000008032	sart3	1	0.00523426168175955	0.385255598994856	0.26	0.131
45	ENSDARG00000008155	sms	1	0.100426081337892	-0.29205059322599	0.137	0.207
46	ENSDARG00000008310	ip6k2a	1	0.00230621379848346	0.357900763273862	0.443	0.262
47	ENSDARG00000008720	lmo3	1	0.373385630019925	0.290184394702016	0.16	0.124
48	ENSDARG00000009280	smyd1a	1	0.0174242853226945	-0.291457900981206	0.031	0.103
49	ENSDARG00000009949	fndc4b	1	0.24206025845322	0.30289074362026	0.252	0.2
50	ENSDARG00000009982	fam199x	1	0.127319332168677	0.268070647421834	0.13	0.076
51	ENSDARG00000012078	meis1b	1	0.0513661393174309	0.270285201851546	0.16	0.083
52	ENSDARG00000012820	nop56	1	0.0448476659957838	-0.29980085678521	0.183	0.283
53	ENSDARG00000012944	myhz2	1	0.021148246869506	-0.451510495926727	0.183	0.303
54	ENSDARG00000012987	gpia	1	0.0111475133043111	0.341288822543123	0.542	0.414
55	ENSDARG00000013031	mta2	1	0.0148680022176997	-0.264599130096573	0.053	0.145
56	ENSDARG00000013655	tpd52l2b	1	0.00392389114540125	0.360796003698132	0.382	0.234
57	ENSDARG00000013659	brox	1	0.0850015068816183	0.261664031002386	0.137	0.076
58	ENSDARG00000013734	polr3glb	1	0.00441093544711733	0.293681810581122	0.267	0.124
59	ENSDARG00000013838	sulf2b	1	1	-0.304762483426768	0.191	0.179
60	ENSDARG00000013853	lmo4a	1	0.513766123675415	0.266152275192029	0.191	0.166
61	ENSDARG00000013938	psmb3	1	0.0351591096810054	-0.300296369392272	0.328	0.414
62	ENSDARG00000013963	mipb	1	0.000854566666431792	-0.483190788778948	0.023	0.131
63	ENSDARG00000014004	eif2b4	1	0.0382627731393799	0.253224657147756	0.183	0.103
64	ENSDARG00000014817	ranbp1	1	0.217312832354273	0.252671839134473	0.298	0.248
65	ENSDARG00000015427	hdac1	1	0.00437702876392364	-0.363492136509298	0.481	0.621
66	ENSDARG00000015866	apoa2	1	5.67292864996384e-05	-0.465828821815036	0.595	0.807
67	ENSDARG00000017244	chd6	1	0.208604687924081	-0.353257208775543	0.183	0.228
68	ENSDARG00000018069	rdh12	1	0.210473610559556	0.280581238792391	0.198	0.145
69	ENSDARG00000018241	mfap1	1	0.103438136319965	0.303405882421521	0.26	0.186
70	ENSDARG00000018817	bdnf	1	0.171179927955016	-0.376855261062831	0.176	0.234
71	ENSDARG00000018856	dclk1a	1	0.229603845016549	0.35009927222451	0.313	0.248
72	ENSDARG00000018989	hspa4b	1	0.103297570069432	-0.325888939982896	0.137	0.207
73	ENSDARG00000020197	rpl5a	1	0.0170035558552935	-0.252346731045201	0.71	0.814
74	ENSDARG00000020417	emx3	1	0.0385091830613647	0.33204674814473	0.504	0.414
75	ENSDARG00000020450	cacng8a	1	0.0946159671254199	0.253551309638052	0.298	0.214
76	ENSDARG00000020467	safb	1	0.108754410621906	0.265279141968312	0.313	0.234
77	ENSDARG00000020758	tmem178	1	0.156559867879396	0.313120235434921	0.221	0.159
78	ENSDARG00000020926	creb3l3l	1	0.0240854978089172	0.27023450534625	0.473	0.352
79	ENSDARG00000021140	pabpc1b	1	0.0449521112655323	0.338690158981092	0.206	0.124
80	ENSDARG00000021584	cntn5	1	0.00341451623880999	-0.44933765689304	0.031	0.124
81	ENSDARG00000021811	calm3a	1	0.0172145689396966	0.261402169130422	0.885	0.876
82	ENSDARG00000022509	cox4i2	1	0.00651399023190869	0.294346129064448	0.145	0.048
83	ENSDARG00000025071	brd8	1	0.0176983463910893	0.274466846212975	0.16	0.069
84	ENSDARG00000025106	ppp3cb	1	0.00565990427597124	0.342178690891959	0.466	0.303
85	ENSDARG00000025495	nhlh2	1	0.000727322550864096	-0.521403004120504	0.061	0.2
86	ENSDARG00000025904	tecrb	1	0.0137453034488174	-0.268774373845475	0.061	0.152
87	ENSDARG00000026335	susd4	1	0.151696535511975	0.300839338292904	0.107	0.062
88	ENSDARG00000026489	khsrp	1	0.00368107885273824	-0.334706643091896	0.183	0.345
89	ENSDARG00000026726	anxa1a	1	0.00831444954530421	-0.376057883160995	0.137	0.255
90	ENSDARG00000026845	rhoaa	1	0.00727830962562558	-0.279849441239164	0.458	0.621
91	ENSDARG00000028552	plppr3b	1	0.0315735745214917	0.32178771557651	0.26	0.159
92	ENSDARG00000028894	mrgbp	1	0.0619962552512443	-0.258410621505416	0.099	0.179
93	ENSDARG00000029248	fubp1	1	0.021855033026275	-0.305270275749729	0.107	0.207
94	ENSDARG00000029445	zgc:56676	1	0.0510136884289061	-0.253432079126461	0.527	0.593
95	ENSDARG00000029688	hsp70.1	1	0.00337872694488201	0.555766302980768	0.344	0.193
96	ENSDARG00000030038	grcc10	1	0.0411318915570096	0.295162626013971	0.344	0.248
97	ENSDARG00000030177	uchl3	1	0.00741807063195472	-0.419193844950029	0.099	0.207
98	ENSDARG00000030440	rsrp1	1	0.00275821765276419	0.315879903901105	0.45	0.29
99	ENSDARG00000031216	ssu72	1	0.0403680195525135	-0.336829276138136	0.115	0.2
100	ENSDARG00000032430	ppp2r1bb	1	0.00445864661816164	0.289478922590552	0.191	0.076
101	ENSDARG00000032799	kcnd2	1	0.561380800773318	-0.258606722409035	0.092	0.11
102	ENSDARG00000032802	ktn1	1	0.0299701164252315	0.284514867676048	0.16	0.076
103	ENSDARG00000033234	stmn2a	1	0.0120531162602408	0.290172310995462	0.802	0.717
104	ENSDARG00000033437	rps6ka1	1	0.0550858923543854	0.286636097382089	0.137	0.069
105	ENSDARG00000033596	polr2c	1	0.0608014767673941	0.291260883198415	0.214	0.131
106	ENSDARG00000033768	trappc13	1	0.00641655518329464	0.328446854769294	0.229	0.11
107	ENSDARG00000034105	mtus1b	1	0.0534440382823491	-0.274632022934219	0.053	0.117
108	ENSDARG00000034117	rarga	1	0.0298228292101697	0.284472084881155	0.221	0.124
109	ENSDARG00000034470	aldoab	1	0.00290959828025689	0.307818141284807	0.237	0.097
110	ENSDARG00000034504	lmo1	1	0.0904783752471442	0.277554277437492	0.267	0.179
111	ENSDARG00000034600	tmem165	1	0.169273387914573	-0.293363847490383	0.13	0.186
112	ENSDARG00000035152	ap2b1	1	0.0358677367096085	0.302484802491125	0.29	0.179
113	ENSDARG00000035338	tppp2	1	0.112181503953115	-0.25314069624322	0.053	0.103
114	ENSDARG00000035515	tm2d2	1	0.0827107933601924	-0.25825945286483	0.069	0.131
115	ENSDARG00000035631	sdf2l1	1	0.357569388730966	-0.306410303806462	0.137	0.172
116	ENSDARG00000035678	zgc:91910	1	0.0207818541653116	0.283030311583868	0.351	0.234
117	ENSDARG00000035869	azin1b	1	0.24058006404671	-0.259700905392221	0.092	0.131
118	ENSDARG00000036036	mdka	1	0.0194735254401133	0.333757251528196	0.107	0.034
119	ENSDARG00000036058	gnao1b	1	0.154467394035136	0.263005550792008	0.244	0.172
120	ENSDARG00000036446	PRKAR2B	1	0.0831384429797498	0.315454781573176	0.145	0.083
121	ENSDARG00000036774	rgs12b	1	0.0212880972113473	0.299274212265094	0.115	0.041
122	ENSDARG00000036831	rnf41	1	0.00300756576972458	0.32707290548398	0.168	0.055
123	ENSDARG00000036832	cyt1l	1	0.0010990041337951	-0.577053853730222	0.137	0.29
124	ENSDARG00000036840	krt15	1	0.000884926289557837	-0.508100657961856	0.076	0.214
125	ENSDARG00000036903	irak1bp1	1	0.00147646909224818	0.331071935181318	0.115	0.021
126	ENSDARG00000037402	lim2.3	1	0.00125136873717764	-0.410395339344265	0.015	0.11
127	ENSDARG00000037588	bhlhe23	1	0.276343092491451	0.31312407252405	0.382	0.338
128	ENSDARG00000037997	tubb5	1	0.0580880930670964	-0.789705583199072	0.42	0.483
129	ENSDARG00000039626	nrgna	1	0.170561531435101	0.403408807926262	0.481	0.441
130	ENSDARG00000040555	bckdha	1	0.0373500198600633	0.272923590007244	0.191	0.103
131	ENSDARG00000041400	ndufa3	1	0.0150744840749064	0.310180300480985	0.427	0.297
132	ENSDARG00000041631	fam192a	1	0.088283090114085	0.281601547249018	0.214	0.138
133	ENSDARG00000041887	sf3a1	1	0.223012192348162	-0.262219934152947	0.137	0.186
134	ENSDARG00000042456	mad2l2	1	0.0722029751947544	0.273409047903812	0.191	0.117
135	ENSDARG00000043102	lxn	1	0.030326878645792	0.370084620790395	0.13	0.055
136	ENSDARG00000043732	cops4	1	0.00197905297046195	0.38624167105264	0.366	0.214
137	ENSDARG00000044541	ppp1r14ba	1	0.0330683299933145	-0.319040607884764	0.099	0.186
138	ENSDARG00000044601	rtn4a	1	0.430257808066673	0.255403550857234	0.382	0.345
139	ENSDARG00000045150	csnk1e	1	0.0322489541860275	0.303397068806509	0.29	0.179
140	ENSDARG00000045692	pphln1	1	0.0332847453436056	0.270122701858663	0.198	0.103
141	ENSDARG00000045773	PYURF	1	0.0592046978385128	0.273455797859741	0.145	0.076
142	ENSDARG00000045789	srgap1b	1	0.0108732595779416	0.311924563814632	0.443	0.283
143	ENSDARG00000045874	yeats4	1	0.0904780944209855	-0.260199563691818	0.198	0.276
144	ENSDARG00000045909	dynlt1	1	0.00792444865840529	0.332485118441411	0.107	0.028
145	ENSDARG00000046074	stk11	1	0.0412817465710228	-0.271248835857568	0.107	0.193
146	ENSDARG00000051916	cdk7	1	0.0847728348394488	-0.29113494819258	0.069	0.131
147	ENSDARG00000052244	zgc:158564	1	0.360765477574268	0.265764657953266	0.214	0.172
148	ENSDARG00000052537	cptp	1	0.049552640987486	0.250889688363706	0.13	0.062
149	ENSDARG00000053547	jakmip2	1	0.0758304731213959	-0.255540850566996	0.115	0.193
150	ENSDARG00000053973	fetub	1	0.0798943143203975	-0.287621840146473	0.145	0.221
151	ENSDARG00000054191	pgk1	1	0.0400639872578754	0.323907188394111	0.458	0.359
152	ENSDARG00000054442	cbx1b	1	0.00962859766990205	0.251125036686829	0.794	0.69
153	ENSDARG00000054911	tmsb	1	0.00240735504349341	-0.560971222965826	0.282	0.421
154	ENSDARG00000055192	zgc:136930	1	0.00762181853122026	-0.444097374029083	0.275	0.414
155	ENSDARG00000055536	otub1a	1	0.0359671092793825	-0.252985594734792	0.214	0.324
156	ENSDARG00000055589	s100t	1	0.0134689745107116	0.475465228165586	0.122	0.041
157	ENSDARG00000055723	hsp70l	1	0.00474667784407721	0.377866628874477	0.473	0.317
158	ENSDARG00000055868	rsl1d1	1	0.00124875416251845	0.541110029733473	0.267	0.117
159	ENSDARG00000056036	stxbp1b	1	0.580012653033969	0.251254094936947	0.16	0.145
160	ENSDARG00000056248	si:dkey-183i3.5	1	0.00521926382319858	-0.406216636932969	0.145	0.276
161	ENSDARG00000056262	slc35g2a	1	0.286858245132285	0.276307646653518	0.26	0.207
162	ENSDARG00000056491	ikzf5	1	0.0401372988533231	0.291938285751661	0.206	0.117
163	ENSDARG00000056621	ctcf	1	0.0451322025120825	-0.307596270184886	0.076	0.152
164	ENSDARG00000056656	tspan18a	1	0.102111238932234	0.45251771956317	0.168	0.103
165	ENSDARG00000056665	nsun2	1	0.0463698774604677	-0.296067740227138	0.046	0.11
166	ENSDARG00000056722	cd99l2	1	0.111005687358178	-0.314823001035247	0.26	0.345
167	ENSDARG00000056903	mrpl13	1	0.014043685669494	0.343008371032677	0.275	0.159
168	ENSDARG00000057936	lhx5	1	0.0945259408464637	-0.276778702939619	0.13	0.207
169	ENSDARG00000058358	krt8	1	0.0234531304228377	0.262731647021971	0.466	0.31
170	ENSDARG00000058371	krt5	1	0.00176953300389077	-0.320350823090965	0.527	0.69
171	ENSDARG00000058463	ndufab1a	1	0.0149713873524148	0.332345860667075	0.305	0.2
172	ENSDARG00000058696	tbl1xr1a	1	0.0279631012096309	0.303776146345513	0.221	0.124
173	ENSDARG00000059244	arfip2a	1	0.000722402171961957	0.384156123644933	0.237	0.083
174	ENSDARG00000059323	rpn1	1	0.11893720787984	-0.266699516196883	0.275	0.345
175	ENSDARG00000059373	dnajc8	1	0.0826124470835344	0.263580859219814	0.359	0.276
176	ENSDARG00000059646	nt5dc2	1	0.0427380926332113	-0.255478185493842	0.053	0.124
177	ENSDARG00000060610	pcdh7b	1	0.262559720426871	-0.280230596081599	0.298	0.352
178	ENSDARG00000060697	kmt2bb	1	0.0123691844244435	0.298615866932172	0.435	0.276
179	ENSDARG00000061048	ranbp9	1	0.13217177154595	0.259205533691772	0.214	0.152
180	ENSDARG00000061525	slka	1	0.0417330500531852	-0.375392309981609	0.061	0.131
181	ENSDARG00000061854	lman2	1	0.142897330098956	0.33254113826838	0.191	0.138
182	ENSDARG00000061951	golgb1	1	0.0405856556369923	0.325046764025632	0.298	0.2
183	ENSDARG00000061989	mpnd	1	0.0671382389802372	0.310125263021691	0.198	0.124
184	ENSDARG00000062361	PAXBP1	1	0.0108701631966024	0.273984647619853	0.115	0.034
185	ENSDARG00000062382	snapin	1	0.0725424596080227	-0.261870237559941	0.069	0.131
186	ENSDARG00000062568	mrpl2	1	0.0107521794895644	0.287700466774969	0.229	0.117
187	ENSDARG00000062865	mras	1	0.0347992488575936	0.260717979910535	0.275	0.166
188	ENSDARG00000063218	ppm1la	1	0.0220516011797794	-0.277010785833258	0.176	0.297
189	ENSDARG00000063433	atp2b2	1	0.0818305892240112	0.297380881037727	0.237	0.159
190	ENSDARG00000067591	puraa	1	0.00587619713261382	0.31494339139796	0.321	0.179
191	ENSDARG00000067975	atp5if1a	1	0.139056773508558	0.2897839613692	0.366	0.29
192	ENSDARG00000067981	zgc:103697	1	0.0528865721929929	0.254939123815832	0.26	0.172
193	ENSDARG00000067997	myhz1.3	1	0.0133862408670342	-0.433680938233836	0.084	0.186
194	ENSDARG00000068415	ptgesl	1	0.159739754179013	0.281362325820124	0.115	0.069
195	ENSDARG00000068582	rnf44	1	0.000439095478879164	0.419611024779149	0.519	0.324
196	ENSDARG00000068820	h2afva	1	0.0251739912474688	-0.278420067680122	0.313	0.428
197	ENSDARG00000068966	si:ch211-261n11.7	1	0.106454486506898	0.265736331112383	0.206	0.138
198	ENSDARG00000069425	hsbp1a	1	0.00541276843135633	0.288245295659624	0.687	0.524
199	ENSDARG00000069827	crygm2d11	1	0.000464528579404151	-0.501739354782764	0.023	0.138
200	ENSDARG00000070037	rgs8	1	0.0192694970132014	0.306539443299408	0.214	0.11
201	ENSDARG00000070222	fam43b	1	0.0534392900716767	0.250855622242389	0.305	0.207
202	ENSDARG00000070425	dll4	1	0.00953630360694612	-0.265636721057119	0.031	0.11
203	ENSDARG00000070682	sdf4	1	0.0621586095439847	0.302589788144662	0.237	0.152
204	ENSDARG00000070769	foxg1a	1	0.190875031181809	-0.30723578173196	0.29	0.359
205	ENSDARG00000070959	si:ch211-288g17.3	1	0.0156857582064744	-0.385939222471096	0.588	0.669
206	ENSDARG00000071018	ptena	1	0.0189255752910671	0.305717858966967	0.473	0.345
207	ENSDARG00000071353	MGARP	1	0.00315355650271338	0.409639964252052	0.45	0.29
208	ENSDARG00000071691	uqcrc2b	1	0.000971210165486382	0.389883860151498	0.313	0.145
209	ENSDARG00000074001	crygmxl2	1	0.0022379545259523	-0.500727960837585	0.061	0.179
210	ENSDARG00000074676	rprd2b	1	0.24923571426989	0.292170996726586	0.153	0.11
211	ENSDARG00000075133	adgrb1a	1	0.273837140894046	-0.354256070780516	0.092	0.124
212	ENSDARG00000075139	hdac5	1	0.0107406429881447	-0.370255549909455	0.046	0.131
213	ENSDARG00000075325	mrpl16	1	0.265059674393649	0.25255800608411	0.115	0.076
214	ENSDARG00000075768	sdhb	1	0.00535597215270893	0.295469188256823	0.481	0.317
215	ENSDARG00000076119	emid1	1	0.276720090283504	-0.265658239977491	0.069	0.103
216	ENSDARG00000076310	si:ch73-290k24.5	1	0.0746662609200067	0.329304503339273	0.176	0.103
217	ENSDARG00000076572	crygm2d7	1	0.0050202039651735	-0.464164403493731	0.099	0.221
218	ENSDARG00000077045	scg5	1	0.0134054183926354	0.267711620962018	0.481	0.331
219	ENSDARG00000077151	cbln2b	1	0.224411183357963	-0.48418868831056	0.168	0.214
220	ENSDARG00000077596	phf24	1	0.3422968629255	-0.293769241777381	0.115	0.145
221	ENSDARG00000077709	iqsec2b	1	0.0232529233491272	0.288512453565423	0.137	0.055
222	ENSDARG00000077799	egr4	1	0.284916595425874	0.457513185169561	0.282	0.234
223	ENSDARG00000077811	sox11a	1	0.825971857725346	0.281207633013704	0.168	0.166
224	ENSDARG00000077950	tor1	1	0.00962985257279248	-0.276439661996852	0.031	0.11
225	ENSDARG00000078657	FNDC10	1	0.132118235326163	0.30539613601965	0.282	0.207
226	ENSDARG00000079305	hbae3	1	0.764049347675314	-0.43434505532786	0.115	0.124
227	ENSDARG00000079306	rlim	1	0.0382627731393799	0.310159318599614	0.183	0.103
228	ENSDARG00000079347	zgc:194659	1	0.00685898425142578	0.255631140010721	0.122	0.034
229	ENSDARG00000079738	znf219	1	0.0351581566981967	-0.289153492014768	0.076	0.159
230	ENSDARG00000079854	scyl1	1	0.00770514094775176	0.261158648527456	0.153	0.055
231	ENSDARG00000087164	crygm2d4	1	0.00655780111955114	-0.430635226417977	0.092	0.207
232	ENSDARG00000087390	hbbe1.3	1	0.223317771598195	-0.69703789357027	0.115	0.159
233	ENSDARG00000087402	tpm1	1	0.20491533643732	0.319476387541959	0.145	0.097
234	ENSDARG00000088929	ypel5	1	0.000427255996641177	0.42063818829119	0.359	0.179
235	ENSDARG00000089302	hnrnpa0a	1	0.0728171408117236	-0.28553859364468	0.74	0.766
236	ENSDARG00000090213	rheb	1	0.0141652395188677	0.29231863783231	0.427	0.29
237	ENSDARG00000090228	gsta.1	1	0.0161655129180326	-0.312860147281067	0.031	0.103
238	ENSDARG00000090268	krtt1c19e	1	0.0407426631860223	-0.466889754580509	0.397	0.503
239	ENSDARG00000090747	si:ch73-269m14.2	1	0.0534798575101277	0.283466465217641	0.13	0.062
240	ENSDARG00000091148	crygm2d20	1	0.0169425143296692	-0.338369225915364	0.031	0.103
241	ENSDARG00000093313	ubb	1	0.0272493904227409	-0.357674059561862	0.305	0.421
242	ENSDARG00000094660	si:ch211-218d20.15	1	0.00430983008959034	0.310964619255937	0.16	0.055
243	ENSDARG00000095743	sox11b	1	0.00567941603091259	-0.544875247405404	0.183	0.324
244	ENSDARG00000095896	pou3f3b	1	0.0505882228062174	-0.356491327689244	0.153	0.234
245	ENSDARG00000096346	si:ch211-85n16.3	1	0.00934085077032412	0.2759422993038	0.13	0.041
246	ENSDARG00000097478	qkia	1	0.167987998948586	0.263134090224512	0.366	0.29
247	ENSDARG00000098059	fkbp3	1	0.140798468794065	-0.271176766365759	0.122	0.179
248	ENSDARG00000098644	si:ch211-126j24.1	1	0.0673731195780379	-0.258140779553723	0.076	0.145
249	ENSDARG00000098654	FQ976914.1	1	0.107840230484713	-0.322405448840624	0.122	0.193
250	ENSDARG00000098753	elmo1	1	0.332954798044518	0.261013345325315	0.405	0.338
251	ENSDARG00000098820	ftr67	1	0.0104542362609024	0.256890152718702	0.275	0.152
252	ENSDARG00000098972	mrps16	1	0.0696888345681047	0.250914156245274	0.122	0.062
253	ENSDARG00000099307	si:dkey-10p5.10	1	0.0802108167660771	-0.274714866142886	0.099	0.166
254	ENSDARG00000100136	dcp1a	1	0.00138060002008487	-0.326241357956007	0.015	0.11
255	ENSDARG00000100553	lsm14ab	1	0.137112228129883	-0.251707600312542	0.214	0.276
256	ENSDARG00000100582	si:ch211-195b11.3	1	0.112304097579722	-0.266425743129196	0.069	0.124
257	ENSDARG00000100826	hif1al	1	0.0380175566667617	0.26594131668356	0.321	0.214
258	ENSDARG00000101324	apoa1b	1	0.000743357919729165	-0.519934038542675	0.626	0.745
259	ENSDARG00000101387	CAMK2N1	1	0.00103655573930819	0.282656732410571	0.435	0.228
260	ENSDARG00000101606	rims2a	1	0.144591277466812	0.324436184436753	0.153	0.097
261	ENSDARG00000101735	chn1	1	0.0608716416685004	0.291836574962886	0.176	0.097
262	ENSDARG00000101959	etv1	1	0.0677749665148644	0.25256879067749	0.107	0.048
263	ENSDARG00000102291	eef1da	1	0.0337933929168504	-0.286049958683237	0.351	0.49
264	ENSDARG00000102294	fbxo11a	1	0.0188578102577943	0.370386498091094	0.198	0.103
265	ENSDARG00000102832	baz1b	1	0.13233896142345	0.252827053827321	0.145	0.09
266	ENSDARG00000103511	zfand2a	1	0.0109589791458967	0.2504527429149	0.168	0.069
267	ENSDARG00000103937	ndrg4	1	0.0261165903417848	0.264854232042005	0.55	0.441
268	ENSDARG00000104664	dclk1b	1	0.847955708939446	-0.252076228450517	0.336	0.331
269	ENSDARG00000104708	ddx24	1	0.0315259086620168	-0.331548184699768	0.038	0.103
270	ENSDARG00000104901	ostc	1	0.0241045630692715	-0.262220298366543	0.115	0.221
271	ENSDARG00000105012	utp23	1	0.0597890086862848	-0.257475534567711	0.046	0.103
272	ENSDARG00000105209	MPRIP	1	0.0209936394501393	-0.345088745370021	0.153	0.262
273	ENSDARG00000105243	ogt.1	1	0.00540272006011508	0.348621040823506	0.244	0.117
274	ENSDARG00000109742	GPR139	1	0.0395928305820492	0.291049360159743	0.107	0.041
