## Supplementary material for "GLOBAL HOST RESPONSES TO THE MICROBIOTA AT SINGLE CELL RESOLUTION IN GNOTOBIOTIC ZEBRAFISH": Lists of DEGs and GO per Cluster: clu43_GOresults_GFup.tsv

ONTOLOGY	ID	Description	GeneRatio	BgRatio	pvalue	p.adjust	qvalue	geneID	Count
GO:0002088	BP	GO:0002088	lens development in camera-type eye	20/100	105/19170	3.29443659885649e-26	3.29443659885649e-26	2.31997693119473e-23	ENSDARG00000068507/ENSDARG00000024548/ENSDARG00000087324/ENSDARG00000087765/ENSDARG00000041925/ENSDARG00000053862/ENSDARG00000030411/ENSDARG00000069801/ENSDARG00000032929/ENSDARG00000053875/ENSDARG00000016793/ENSDARG00000057460/ENSDARG00000088823/ENSDARG00000030349/ENSDARG00000086658/ENSDARG00000007576/ENSDARG00000069827/ENSDARG00000074001/ENSDARG00000076572/ENSDARG00000076790	20
GO:0007601	BP	GO:0007601	visual perception	20/100	186/19170	5.2832353535225e-21	5.2832353535225e-21	1.86025497447713e-18	ENSDARG00000068507/ENSDARG00000024548/ENSDARG00000087324/ENSDARG00000087765/ENSDARG00000041925/ENSDARG00000053862/ENSDARG00000030411/ENSDARG00000069801/ENSDARG00000032929/ENSDARG00000053875/ENSDARG00000016793/ENSDARG00000057460/ENSDARG00000088823/ENSDARG00000030349/ENSDARG00000086658/ENSDARG00000007576/ENSDARG00000069827/ENSDARG00000074001/ENSDARG00000076572/ENSDARG00000076790	20
GO:0050953	BP	GO:0050953	sensory perception of light stimulus	20/100	195/19170	1.37922044569746e-20	1.37922044569746e-20	3.23753851990035e-18	ENSDARG00000068507/ENSDARG00000024548/ENSDARG00000087324/ENSDARG00000087765/ENSDARG00000041925/ENSDARG00000053862/ENSDARG00000030411/ENSDARG00000069801/ENSDARG00000032929/ENSDARG00000053875/ENSDARG00000016793/ENSDARG00000057460/ENSDARG00000088823/ENSDARG00000030349/ENSDARG00000086658/ENSDARG00000007576/ENSDARG00000069827/ENSDARG00000074001/ENSDARG00000076572/ENSDARG00000076790	20
GO:0043010	BP	GO:0043010	camera-type eye development	21/100	441/19170	9.47998109038955e-15	9.47998109038955e-15	1.66897561828174e-12	ENSDARG00000068507/ENSDARG00000024548/ENSDARG00000087324/ENSDARG00000087765/ENSDARG00000041925/ENSDARG00000053862/ENSDARG00000030411/ENSDARG00000069801/ENSDARG00000032929/ENSDARG00000053875/ENSDARG00000016793/ENSDARG00000057460/ENSDARG00000088823/ENSDARG00000030349/ENSDARG00000086658/ENSDARG00000007576/ENSDARG00000101794/ENSDARG00000069827/ENSDARG00000074001/ENSDARG00000076572/ENSDARG00000076790	21
GO:0007600	BP	GO:0007600	sensory perception	20/100	402/19170	1.95150188591603e-14	1.95150188591603e-14	2.74853634037436e-12	ENSDARG00000068507/ENSDARG00000024548/ENSDARG00000087324/ENSDARG00000087765/ENSDARG00000041925/ENSDARG00000053862/ENSDARG00000030411/ENSDARG00000069801/ENSDARG00000032929/ENSDARG00000053875/ENSDARG00000016793/ENSDARG00000057460/ENSDARG00000088823/ENSDARG00000030349/ENSDARG00000086658/ENSDARG00000007576/ENSDARG00000069827/ENSDARG00000074001/ENSDARG00000076572/ENSDARG00000076790	20
GO:0031966	CC	GO:0031966	mitochondrial membrane	10/92	407/19398	2.3076853230327e-05	2.3076853230327e-05	0.00106601171921638	ENSDARG00000008363/ENSDARG00000029415/ENSDARG00000038028/ENSDARG00000038731/ENSDARG00000039203/ENSDARG00000039346/ENSDARG00000060380/ENSDARG00000068265/ENSDARG00000098852/ENSDARG00000103566	10
GO:0000502	CC	GO:0000502	proteasome complex	5/92	74/19398	2.67582488301854e-05	2.67582488301854e-05	0.00106601171921638	ENSDARG00000002240/ENSDARG00000021550/ENSDARG00000040121/ENSDARG00000043561/ENSDARG00000098391	5
GO:1905369	CC	GO:1905369	endopeptidase complex	5/92	74/19398	2.67582488301854e-05	2.67582488301854e-05	0.00106601171921638	ENSDARG00000002240/ENSDARG00000021550/ENSDARG00000040121/ENSDARG00000043561/ENSDARG00000098391	5
GO:0098799	CC	GO:0098799	outer mitochondrial membrane protein complex	3/92	14/19398	3.61838953506106e-05	3.61838953506106e-05	0.00106601171921638	ENSDARG00000029415/ENSDARG00000068265/ENSDARG00000103566	3
GO:0044455	CC	GO:0044455	mitochondrial membrane part	7/92	197/19398	4.2326453712496e-05	4.2326453712496e-05	0.00106601171921638	ENSDARG00000029415/ENSDARG00000038028/ENSDARG00000039346/ENSDARG00000060380/ENSDARG00000068265/ENSDARG00000098852/ENSDARG00000103566	7
GO:0005740	CC	GO:0005740	mitochondrial envelope	10/92	439/19398	4.38197740925531e-05	4.38197740925531e-05	0.00106601171921638	ENSDARG00000008363/ENSDARG00000029415/ENSDARG00000038028/ENSDARG00000038731/ENSDARG00000039203/ENSDARG00000039346/ENSDARG00000060380/ENSDARG00000068265/ENSDARG00000098852/ENSDARG00000103566	10
GO:0005741	CC	GO:0005741	mitochondrial outer membrane	5/92	83/19398	4.66380127157164e-05	4.66380127157164e-05	0.00106601171921638	ENSDARG00000008363/ENSDARG00000029415/ENSDARG00000039203/ENSDARG00000068265/ENSDARG00000103566	5
GO:0019867	CC	GO:0019867	outer membrane	5/92	88/19398	6.17668096443857e-05	6.17668096443857e-05	0.00109807661590019	ENSDARG00000008363/ENSDARG00000029415/ENSDARG00000039203/ENSDARG00000068265/ENSDARG00000103566	5
GO:0031968	CC	GO:0031968	organelle outer membrane	5/92	88/19398	6.17668096443857e-05	6.17668096443857e-05	0.00109807661590019	ENSDARG00000008363/ENSDARG00000029415/ENSDARG00000039203/ENSDARG00000068265/ENSDARG00000103566	5
GO:1905368	CC	GO:1905368	peptidase complex	5/92	94/19398	8.46322084357254e-05	8.46322084357254e-05	0.00135411533497161	ENSDARG00000002240/ENSDARG00000021550/ENSDARG00000040121/ENSDARG00000043561/ENSDARG00000098391	5
GO:0098798	CC	GO:0098798	mitochondrial protein complex	6/92	235/19398	0.000887884676156433	0.000887884676156433	0.012914686198639	ENSDARG00000029415/ENSDARG00000038028/ENSDARG00000039346/ENSDARG00000068265/ENSDARG00000098852/ENSDARG00000103566	6
GO:0005212	MF	GO:0005212	structural constituent of eye lens	21/98	75/19574	8.44060129649107e-32	8.44060129649107e-32	1.33361500484559e-29	ENSDARG00000068507/ENSDARG00000024548/ENSDARG00000087324/ENSDARG00000087765/ENSDARG00000041925/ENSDARG00000053862/ENSDARG00000030411/ENSDARG00000069801/ENSDARG00000032929/ENSDARG00000053875/ENSDARG00000015445/ENSDARG00000016793/ENSDARG00000057460/ENSDARG00000088823/ENSDARG00000030349/ENSDARG00000086658/ENSDARG00000007576/ENSDARG00000069827/ENSDARG00000074001/ENSDARG00000076572/ENSDARG00000076790	21
