## Supplementary material for "GLOBAL HOST RESPONSES TO THE MICROBIOTA AT SINGLE CELL RESOLUTION IN GNOTOBIOTIC ZEBRAFISH": Lists of DEGs and GO per Cluster: cluster43_CVZvGF.tsv

gene	gene_NAME	p_val_adj	p_val	avg_logFC	pct.1	pct.2
1	ENSDARG00000068507	crybb1	1.35321913466937e-15	6.13482244387238e-20	-1.72471010399942	0.187	0.75
2	ENSDARG00000024548	cryba4	1.17557917781506e-14	5.32949124043458e-19	-1.42966603065868	0.231	0.795
3	ENSDARG00000087324	crygm2d1	2.35237883759466e-12	1.06645155390093e-16	-1.78290385182292	0.104	0.598
4	ENSDARG00000087765	crygm2d10	4.12879926202928e-12	1.87179221236254e-16	-1.48842715960498	0.172	0.679
5	ENSDARG00000041925	cryba2b	4.96751603229159e-12	2.25202467689346e-16	-1.54510637417548	0.112	0.607
6	ENSDARG00000086917	crygm2d2	6.09042405845976e-12	2.76109532072706e-16	-1.51853212056085	0.201	0.75
7	ENSDARG00000053862	crygmx	7.95264013413336e-12	3.60533145984829e-16	-1.594868629975	0.164	0.67
8	ENSDARG00000030411	crygn2	1.09206323876875e-11	4.95087151495489e-16	-1.45876469464977	0.149	0.661
9	ENSDARG00000069801	crygm2d12	2.88884318195012e-11	1.30965780304203e-15	-1.76239688897362	0.09	0.554
10	ENSDARG00000032929	cryba1l1	1.26588373786216e-08	5.73888719676382e-13	-1.57763206510541	0.179	0.616
11	ENSDARG00000109861	BX545855.1	1.45560148169328e-08	6.59897307867115e-13	-1.52279250956611	0.187	0.616
12	ENSDARG00000053875	cryba1b	9.56660581020623e-06	4.33702321616023e-10	-1.25047240050418	0.216	0.589
13	ENSDARG00000015445	lim2.4	2.25034220714839e-05	1.02019322112086e-09	-1.29539876943593	0.03	0.321
14	ENSDARG00000094310	si:ch211-255g12.6	2.29968715118435e-05	1.04256376425077e-09	-1.195351389387	0.082	0.411
15	ENSDARG00000016793	crybb1l2	2.59034728671899e-05	1.17433461180478e-09	-1.24702731043734	0.134	0.482
16	ENSDARG00000057460	crygm2d13	5.61226161291208e-05	2.54432025247623e-09	-1.19622345969263	0.082	0.402
17	ENSDARG00000088823	crygm2d3	0.000375899712690255	1.70414231884239e-08	-0.989973657146592	0.075	0.375
18	ENSDARG00000030349	cryba2a	0.00180735740745424	8.1936594770797e-08	-0.971917551821862	0.06	0.33
19	ENSDARG00000116164	crygm2d8	0.00301616872710685	1.36738087184099e-07	-1.16941194779969	0.082	0.348
20	ENSDARG00000086658	crygm2d21	0.00326864408429715	1.48184064026528e-07	-1.05036240958241	0.075	0.348
21	ENSDARG00000087164	crygm2d4	0.0175349044625685	7.94945346929389e-07	-1.09376130968728	0.03	0.232
22	ENSDARG00000007576	crybb1l1	0.0258626825617239	1.17248538225242e-06	-1.02428435846117	0.097	0.357
23	ENSDARG00000038439	fabp10a	0.329530223960553	1.49392612186306e-05	-0.864951015451482	0.269	0.518
24	ENSDARG00000101794	rpl26	0.949990765156055	4.30678558870276e-05	-0.461827734570416	0.507	0.741
25	ENSDARG00000000489	upf3b	1	0.0506315269215333	-0.318478492253552	0.075	0.152
26	ENSDARG00000000503	stx1b	1	0.127479792795482	0.387484354123896	0.366	0.312
27	ENSDARG00000000563	ttn.1	1	0.068357886465503	-0.306862674523712	0.112	0.196
28	ENSDARG00000001241	puf60b	1	0.194191276475883	0.268155654148982	0.119	0.071
29	ENSDARG00000002190	chmp2bb	1	0.518992659966151	0.259908060686818	0.119	0.098
30	ENSDARG00000002240	psmb6	1	0.0168461651728042	-0.254832190149112	0.164	0.304
31	ENSDARG00000002546	rundc3ab	1	0.0263289923797667	0.427343618612063	0.112	0.036
32	ENSDARG00000002632	anxa11b	1	0.0775942181307119	-0.29028823808758	0.067	0.134
33	ENSDARG00000002690	rabif	1	0.0409756287982217	-0.374068606867639	0.052	0.125
34	ENSDARG00000002758	dedd1	1	0.0795365544217171	-0.262848975952438	0.373	0.491
35	ENSDARG00000003808	aqp3a	1	0.00815689489035998	-0.400517038850831	0.03	0.116
36	ENSDARG00000003963	traf4a	1	0.127207845534223	-0.273256232043179	0.075	0.134
37	ENSDARG00000004160	reep3b	1	0.479484711237384	0.250110254402991	0.104	0.08
38	ENSDARG00000004161	ik	1	0.0206077057371893	-0.347195747773415	0.119	0.232
39	ENSDARG00000004187	zgc:122979	1	0.382091523910947	0.309204661826882	0.373	0.339
40	ENSDARG00000004460	desi2	1	0.0973845010661551	0.317585372697011	0.112	0.054
41	ENSDARG00000004785	cops2	1	0.00183268068843953	-0.319156227175611	0.022	0.125
42	ENSDARG00000005576	mphosph8	1	0.470467187048576	0.303890755278358	0.216	0.188
43	ENSDARG00000005926	ak2	1	0.697185132609348	0.256480018946748	0.164	0.152
44	ENSDARG00000005945	sart1	1	0.00335037987475662	-0.596448998947609	0.045	0.152
45	ENSDARG00000006019	tktb	1	0.0435823210905291	-0.354438180635758	0.06	0.134
46	ENSDARG00000006290	ndufs5	1	0.0597210659158431	-0.298857268639753	0.276	0.384
47	ENSDARG00000006546	ak4	1	0.17904263591095	0.405313160000728	0.119	0.071
48	ENSDARG00000006588	zgc:111983	1	0.0535949993941003	0.525002533236937	0.134	0.062
49	ENSDARG00000007385	cct7	1	0.419989685134485	0.302027724123245	0.149	0.116
50	ENSDARG00000007553	opn4.1	1	0.566643946587165	0.256263183361902	0.418	0.402
51	ENSDARG00000007682	ppdpfa	1	0.226949096267223	-0.344950277000805	0.44	0.491
52	ENSDARG00000008020	med31	1	0.117309222438176	0.283064821944098	0.134	0.071
53	ENSDARG00000008363	mcl1b	1	0.0165245042813012	-0.328779677048742	0.112	0.223
54	ENSDARG00000008748	ube2na	1	0.00717912105060398	0.477167591678628	0.179	0.062
55	ENSDARG00000009106	serinc1	1	0.00580895217089595	0.367898782978057	0.709	0.58
56	ENSDARG00000009336	aif1l	1	0.080946161626865	-0.466440765295916	0.097	0.17
57	ENSDARG00000009553	gng3	1	0.11433079316394	0.257621642525474	0.522	0.464
58	ENSDARG00000009657	fgfr1op2	1	0.158440700075571	-0.340635810159083	0.06	0.107
59	ENSDARG00000010481	bzw1a	1	0.0891462464652725	-0.31163948279962	0.082	0.152
60	ENSDARG00000010596	slc7a6os	1	0.169453294398455	0.305032044931122	0.112	0.062
61	ENSDARG00000010717	chchd10	1	0.0585453859521498	-0.337448967838487	0.075	0.152
62	ENSDARG00000010873	DDX17	1	0.0142726429319221	0.378991528258046	0.216	0.098
63	ENSDARG00000010965	psma8	1	0.773692897426863	0.331638061627347	0.119	0.116
64	ENSDARG00000011462	otub1b	1	0.328833641336781	0.276467618277965	0.127	0.089
65	ENSDARG00000011545	arrb2b	1	0.0216999527330715	-0.303912886380025	0.09	0.196
66	ENSDARG00000011564	sfpq	1	0.172864543669199	0.253077138634746	0.112	0.062
67	ENSDARG00000011583	cry1ab	1	0.272950014424489	0.362856303714975	0.119	0.08
68	ENSDARG00000011611	actr1	1	0.0147718328035282	-0.454403831284855	0.06	0.152
69	ENSDARG00000011640	syt5b	1	0.0102507932260947	-0.68821179722595	0.037	0.125
70	ENSDARG00000012603	eif3ja	1	0.0331397695134352	-0.35392147760552	0.082	0.17
71	ENSDARG00000012667	tfap2b	1	0.368445958839015	-0.251955080021605	0.172	0.205
72	ENSDARG00000012682	pfn2l	1	0.327101284622013	0.275242532948669	0.194	0.152
73	ENSDARG00000012892	ammecr1	1	0.0996546417672934	0.392515167223402	0.112	0.054
74	ENSDARG00000012914	arhgef4	1	0.0130698161024998	-0.446538833496432	0.045	0.134
75	ENSDARG00000012944	myhz2	1	0.0203602236039817	-0.533049631979758	0.209	0.339
76	ENSDARG00000013009	ubiad1	1	0.0271072605524282	-0.285546118300006	0.052	0.134
77	ENSDARG00000013475	cct4	1	0.0224481972315887	-0.361928356190183	0.119	0.223
78	ENSDARG00000013615	pbx3b	1	0.167882947718948	-0.28397875290057	0.082	0.134
79	ENSDARG00000013938	psmb3	1	0.0387045921724421	0.508508214002108	0.216	0.125
80	ENSDARG00000014068	pgam1b	1	0.00202895382491952	-0.452891329569857	0.037	0.152
81	ENSDARG00000014287	eno2	1	0.508306526606607	0.342955692906663	0.119	0.098
82	ENSDARG00000014329	npm1a	1	0.0323302337226034	0.496177160741461	0.119	0.045
83	ENSDARG00000014420	elavl3	1	0.475672297758804	0.320310015586512	0.209	0.188
84	ENSDARG00000014462	rab3c	1	0.0169628399049071	-0.396799690034227	0.142	0.259
85	ENSDARG00000014591	ilf2	1	0.370259854913937	0.302801983406674	0.157	0.125
86	ENSDARG00000014891	robo2	1	0.0866102347624067	-0.254897567733367	0.119	0.205
87	ENSDARG00000015240	cdkl5	1	0.0681935299601615	0.267865500307786	0.134	0.062
88	ENSDARG00000015474	ppp2r5ea	1	0.0965888563401554	-0.334112093978464	0.052	0.107
89	ENSDARG00000015866	apoa2	1	0.0033576067430569	-0.626600724871716	0.537	0.705
90	ENSDARG00000015887	b2ml	1	0.207317819421873	0.375507059618563	0.209	0.152
91	ENSDARG00000016280	eif1ad	1	0.0681511922028061	-0.258395978727311	0.09	0.17
92	ENSDARG00000016477	eif4a2	1	0.682062764956139	0.271102665191097	0.187	0.179
93	ENSDARG00000016623	si:ch211-195b13.1	1	0.0494019846178894	-0.319411236358665	0.254	0.375
94	ENSDARG00000016710	rchy1	1	0.190615087574192	0.278971985743525	0.119	0.071
95	ENSDARG00000016745	slc35f6	1	0.1428778009003	0.31941399617173	0.127	0.071
96	ENSDARG00000017314	CELA1 (1 of many)	1	0.0317634059050468	0.34877678202375	0.403	0.277
97	ENSDARG00000017441	mylz3	1	0.0628368423765249	0.26805873888369	0.918	0.884
98	ENSDARG00000017673	nova2	1	0.705116318880978	0.296175451399128	0.239	0.241
99	ENSDARG00000017843	srsf1b	1	0.28259204770521	0.265007499668032	0.269	0.214
100	ENSDARG00000018206	nck2a	1	0.0530232275770698	-0.34172382160648	0.045	0.107
101	ENSDARG00000018404	krt18a.1	1	0.645306415967918	0.286287290616515	0.134	0.116
102	ENSDARG00000018562	cope	1	0.0181562482086702	-0.45124975670595	0.209	0.33
103	ENSDARG00000018602	rab5aa	1	0.143737587166241	-0.286797002064003	0.097	0.161
104	ENSDARG00000018856	dclk1a	1	0.00481569582601369	-0.418316812055733	0.328	0.5
105	ENSDARG00000018903	aimp2	1	0.0100438143891511	-0.47099039568544	0.06	0.161
106	ENSDARG00000018914	hnrnpk	1	0.415560797206616	0.266884619379443	0.276	0.25
107	ENSDARG00000019302	mid1ip1b	1	0.00152902668464751	-0.599483695109143	0.112	0.268
108	ENSDARG00000019335	hes6	1	0.0760068509934455	0.278403393421691	0.104	0.045
109	ENSDARG00000019732	mtch2	1	0.191801946964345	0.298684980263971	0.119	0.071
110	ENSDARG00000020609	snap25a	1	0.0469627033299259	0.555603253090017	0.231	0.143
111	ENSDARG00000020708	mdkb	1	0.00910728464964231	-0.264930443636396	0.649	0.786
112	ENSDARG00000020871	ptprz1b	1	0.325724652772258	0.325018424832096	0.291	0.241
113	ENSDARG00000021059	alas1	1	0.16960237600082	0.360355406685751	0.142	0.089
114	ENSDARG00000021140	pabpc1b	1	0.0530232275770698	-0.41644504443605	0.045	0.107
115	ENSDARG00000021343	wsb1	1	0.126672528923908	0.350541997359296	0.149	0.089
116	ENSDARG00000021346	pdhb	1	0.0197216226873286	0.468160898205678	0.201	0.098
117	ENSDARG00000021374	cab39l1	1	0.0894204830145051	-0.339057224559455	0.388	0.473
118	ENSDARG00000021439	ncoa4	1	0.00150770328250202	-0.496535679517692	0.037	0.152
119	ENSDARG00000021550	rad23b	1	0.00185917932144891	-0.385103610150091	0.067	0.205
120	ENSDARG00000021582	dynlrb1	1	0.0547964122892179	-0.392601586208397	0.209	0.304
121	ENSDARG00000021905	derl1	1	0.0415156957579455	0.306193389859361	0.104	0.036
122	ENSDARG00000022788	cops7a	1	0.0447072247117129	0.366209394540183	0.127	0.054
123	ENSDARG00000023058	foxo3a	1	0.018649170768922	-0.389791764295742	0.067	0.161
124	ENSDARG00000023214	mob2a	1	0.0656442107162516	0.381814888708991	0.179	0.098
125	ENSDARG00000023220	selenot2	1	0.247768167030943	0.391776246301775	0.149	0.107
126	ENSDARG00000024746	hsp90aa1.2	1	0.116989599785593	0.287147888477676	0.201	0.125
127	ENSDARG00000024933	spast	1	0.174012842675753	-0.263790064910044	0.067	0.116
128	ENSDARG00000025034	syngr3b	1	0.0678341192867373	0.443808137324274	0.254	0.161
129	ENSDARG00000025106	ppp3cb	1	0.0708693781413308	-0.291893580646514	0.254	0.357
130	ENSDARG00000025340	tusc2b	1	0.329089827390684	0.260754476675292	0.104	0.071
131	ENSDARG00000025972	mcts1	1	0.567353072232592	0.258209649263833	0.119	0.098
132	ENSDARG00000026712	rab5c	1	0.0374292552573646	0.373294496199268	0.239	0.134
133	ENSDARG00000027154	tpd52l2a	1	0.113326603244759	-0.293593786118749	0.06	0.116
134	ENSDARG00000027236	rs1a	1	0.111645251829788	-0.698637501931259	0.06	0.116
135	ENSDARG00000027322	lin7c	1	0.038842348877383	-0.30777110698194	0.045	0.116
136	ENSDARG00000027750	dpp7	1	0.00836278005313526	-0.414114568382068	0.045	0.143
137	ENSDARG00000028066	diras1a	1	0.301539128993527	-0.253764733773408	0.127	0.17
138	ENSDARG00000028106	glrx	1	0.0634589363885706	0.666505731867899	0.104	0.045
139	ENSDARG00000028119	sumo3a	1	0.337457610247851	-0.26809219770595	0.254	0.295
140	ENSDARG00000028335	hmga1a	1	0.594846011406367	0.332342460447798	0.216	0.205
141	ENSDARG00000028957	maff	1	0.167883248620801	-0.289202157498363	0.082	0.134
142	ENSDARG00000029064	uqcrq	1	0.134638879916621	-0.271200496796322	0.381	0.446
143	ENSDARG00000029415	mtx2	1	0.00024039755183717	-0.548768974505019	0.045	0.196
144	ENSDARG00000029671	xpr1b	1	0.0271284915129564	0.385499420356015	0.112	0.036
145	ENSDARG00000029688	hsp70.1	1	0.331373488845041	0.275068928418092	0.299	0.25
146	ENSDARG00000029995	tnni2b.2	1	0.323889300746509	0.252960431465221	0.149	0.107
147	ENSDARG00000030038	grcc10	1	0.158448269074954	0.342121704149776	0.112	0.062
148	ENSDARG00000030087	nfkbib	1	0.0278444765268852	-0.367023207330391	0.037	0.107
149	ENSDARG00000030213	sap30l	1	0.096556422601691	0.342394614530896	0.201	0.125
150	ENSDARG00000030278	idh3a	1	0.0633960427705107	-0.374918706431915	0.052	0.116
151	ENSDARG00000031164	tuba8l2	1	0.0356710519221239	0.538064090018791	0.179	0.089
152	ENSDARG00000031283	vamp1	1	0.0479860045689705	-0.524559534317288	0.082	0.161
153	ENSDARG00000031435	TXN	1	0.0647057580122922	-0.257779302787724	0.358	0.482
154	ENSDARG00000031494	prrc2a	1	0.00380419205926299	-0.305266703175997	0.037	0.143
155	ENSDARG00000031560	srpk1b	1	0.0424814188887711	0.48361687662691	0.127	0.054
156	ENSDARG00000031756	mef2aa	1	0.11408284706844	-0.348431672444001	0.075	0.134
157	ENSDARG00000032369	btbd6b	1	0.0438240293103121	-0.335790420100818	0.134	0.232
158	ENSDARG00000032653	sinhcaf	1	0.0504596153237035	0.38947901743061	0.149	0.071
159	ENSDARG00000032737	gria3a	1	0.11354534462524	0.43304834453929	0.142	0.08
160	ENSDARG00000032765	net1	1	0.0833326588496171	0.289333690709404	0.701	0.661
161	ENSDARG00000032985	mrpl27	1	0.0215014692607981	0.501679106619999	0.112	0.036
162	ENSDARG00000033175	snrpe	1	0.0374428448026089	-0.348925873923403	0.052	0.125
163	ENSDARG00000033382	grifin	1	0.071946140716566	-0.326460424400648	0.052	0.116
164	ENSDARG00000033738	zgc:153867	1	0.174171443709793	0.338032115018249	0.261	0.205
165	ENSDARG00000034042	dnal1	1	0.0217400379950723	-0.388668067961486	0.045	0.125
166	ENSDARG00000034187	calm1b	1	0.163370961215842	0.30248639259428	0.328	0.268
167	ENSDARG00000034240	capza1a	1	0.0159600706968189	-0.299008952564403	0.119	0.241
168	ENSDARG00000034293	hif1ab	1	0.182411779834121	0.258731419885038	0.47	0.402
169	ENSDARG00000034504	lmo1	1	0.385088764903846	0.31882653585585	0.284	0.259
170	ENSDARG00000034685	tmem198b	1	0.0144868361945154	-0.553875128738299	0.075	0.17
171	ENSDARG00000034777	txn2	1	0.0607397363390896	-0.321548312624655	0.052	0.116
172	ENSDARG00000035056	fgf13a	1	0.215967774104119	0.294227483086683	0.179	0.125
173	ENSDARG00000035325	srsf7a	1	0.00255512691280824	0.630215220207085	0.201	0.071
174	ENSDARG00000035557	gabarapa	1	0.0789714344932532	0.395060104190482	0.276	0.188
175	ENSDARG00000035577	cds2	1	0.0613708198056249	0.369566524819073	0.157	0.08
176	ENSDARG00000035622	xbp1	1	0.0226296957000215	0.502612433763357	0.112	0.036
177	ENSDARG00000036040	atg13	1	0.0585104405388279	-0.261942593223001	0.127	0.214
178	ENSDARG00000036058	gnao1b	1	0.0258709232441959	-0.53179583408597	0.052	0.134
179	ENSDARG00000036073	cebpg	1	0.0667090850131115	-0.286696182487276	0.052	0.116
180	ENSDARG00000036080	cd81a	1	0.212148432161844	0.349707134064229	0.396	0.339
181	ENSDARG00000036161	hnrnpa0l	1	0.297774221331107	0.297854869540854	0.381	0.348
182	ENSDARG00000036295	golga7ba	1	0.00173284678257076	-0.573906579185964	0.134	0.295
183	ENSDARG00000036375	cyfip2	1	0.27899935431955	0.280833227515891	0.119	0.08
184	ENSDARG00000036438	ndufv1	1	0.0679437558319749	-0.3344218325567	0.134	0.223
185	ENSDARG00000036625	polr2f	1	0.0861813592905414	0.349994293556776	0.127	0.062
186	ENSDARG00000036840	krt15	1	0.984818332200152	0.36481995619829	0.172	0.179
187	ENSDARG00000036967	smox	1	0.0160329520036996	0.493380304320889	0.104	0.027
188	ENSDARG00000037503	thoc2	1	0.538516771275444	0.288568084406445	0.119	0.098
189	ENSDARG00000037633	leng1	1	0.00375559385096619	-0.558028006778309	0.045	0.152
190	ENSDARG00000037783	proza	1	0.172683317678445	0.314051349457886	0.216	0.152
191	ENSDARG00000037790	pvalb8	1	0.00161829312998158	0.630836289787108	0.418	0.241
192	ENSDARG00000037867	atp5mf	1	0.0116421395938449	-0.349820511413234	0.47	0.625
193	ENSDARG00000037962	psmb7	1	0.0844495264573629	0.310650713972982	0.291	0.196
194	ENSDARG00000038005	med25	1	0.551734237575496	0.285360216708561	0.119	0.098
195	ENSDARG00000038028	ndufa6	1	0.00149029351647834	-0.475493100811456	0.231	0.42
196	ENSDARG00000038059	grb2b	1	0.199933072333207	-0.268780334960467	0.142	0.205
197	ENSDARG00000038068	ddx5	1	0.00960066413939299	-0.400678831386793	0.209	0.357
198	ENSDARG00000038075	cyc1	1	0.143635897512029	0.316386140906687	0.373	0.304
199	ENSDARG00000038524	pik3r1	1	0.184519110963566	-0.317111991453965	0.112	0.17
200	ENSDARG00000038577	cox6c	1	0.101383849548261	-0.273580875375516	0.351	0.446
201	ENSDARG00000038695	elavl1a	1	0.138072809157842	0.450241806000039	0.112	0.062
202	ENSDARG00000038731	slc25a36a	1	0.00129364100938124	-0.467983212747163	0.03	0.143
203	ENSDARG00000038967	cul3a	1	0.11487064529409	-0.277471208106633	0.075	0.134
204	ENSDARG00000039203	zgc:110130	1	0.0240329373807967	-0.451207824935916	0.104	0.205
205	ENSDARG00000039346	ndufa5	1	0.0263339664071981	-0.370532544205456	0.284	0.411
206	ENSDARG00000039719	mrps26	1	0.144375966719236	-0.357043848473695	0.06	0.107
207	ENSDARG00000039730	zgc:112160	1	0.0792756209145398	0.340579270267608	0.104	0.045
208	ENSDARG00000039931	slc25a33	1	0.113899145165525	0.390717226177911	0.201	0.134
209	ENSDARG00000040121	psma2	1	0.0328429446334773	-0.260576240871402	0.037	0.107
210	ENSDARG00000040158	cdc42l	1	0.435503561070572	0.265473513571697	0.127	0.098
211	ENSDARG00000040184	syncrip	1	0.210141924517506	0.282162008582107	0.321	0.268
212	ENSDARG00000040565	ckmb	1	0.000271545343960495	0.381791027949561	0.642	0.438
213	ENSDARG00000040764	id1	1	0.1724629583906	-0.43564597511994	0.097	0.152
214	ENSDARG00000040874	add3a	1	0.166092010285595	0.27565530791927	0.56	0.545
215	ENSDARG00000041602	zgc:92335	1	0.0319992582687061	-0.285374745032025	0.067	0.152
216	ENSDARG00000041853	rbm39b	1	0.109983644045822	-0.290764328937232	0.06	0.116
217	ENSDARG00000042877	heca	1	0.0116457824532671	-0.447651221530849	0.045	0.134
218	ENSDARG00000042933	bloc1s6	1	0.126237770752419	-0.278215874666933	0.097	0.161
219	ENSDARG00000042993	prss1	1	0.0126641361743625	0.78415020379859	0.396	0.286
220	ENSDARG00000043561	psmc1b	1	0.0210363221805236	-0.316102337573643	0.037	0.116
221	ENSDARG00000043857	ufm1	1	0.203348815980057	0.260047982922907	0.119	0.071
222	ENSDARG00000044001	lgals3b	1	0.098893283895683	0.37780122795411	0.112	0.054
223	ENSDARG00000044038	zbtb2a	1	0.150743686025809	0.302072623381354	0.104	0.054
224	ENSDARG00000044562	cycsb	1	0.023593136012306	-0.37731533429584	0.149	0.268
225	ENSDARG00000045230	cox6b1	1	0.0135601743799419	-0.371498963914479	0.03	0.107
226	ENSDARG00000045352	cst14a.2	1	0.129160780254341	-0.339879157928518	0.119	0.188
227	ENSDARG00000045513	taf3	1	0.125081681969588	-0.301299652298873	0.097	0.161
228	ENSDARG00000045776	cnbpa	1	0.361028288570313	0.293574664841981	0.343	0.33
229	ENSDARG00000045797	si:ch211-68a17.7	1	0.00545851306834926	-0.510207359990665	0.022	0.107
230	ENSDARG00000045888	acat1	1	0.0902104702511759	-0.278957927960657	0.149	0.232
231	ENSDARG00000046074	stk11	1	0.00575721144493815	-0.367674377100089	0.022	0.107
232	ENSDARG00000046106	rab10	1	0.36767600131494	0.306267866294547	0.194	0.161
233	ENSDARG00000052178	eif2s1b	1	0.2107906096183	-0.296816573507449	0.097	0.143
234	ENSDARG00000052625	fkbp1b	1	0.0813012482413904	-0.30311844876481	0.075	0.143
235	ENSDARG00000052690	arrdc3a	1	0.458554774369645	-0.28119847333831	0.224	0.259
236	ENSDARG00000052712	suclg1	1	0.00884615639492735	-0.263618181709375	0.231	0.402
237	ENSDARG00000052907	bcl7a	1	0.145848500270176	-0.367923358742085	0.104	0.161
238	ENSDARG00000053110	pkib	1	0.0263058270357294	-0.289187582647096	0.075	0.17
239	ENSDARG00000053152	pcmtd1	1	0.748996751551212	0.338859172427066	0.112	0.107
240	ENSDARG00000053194	pdzd11	1	0.0642738312208454	-0.304969860836189	0.127	0.214
241	ENSDARG00000053404	PPP2CA	1	0.13128826902596	0.302104230154492	0.104	0.054
242	ENSDARG00000053559	tspan3b	1	0.209123102742502	-0.339470016332592	0.112	0.161
243	ENSDARG00000053810	hnrnpc	1	0.239981800499922	0.255104174277674	0.104	0.062
244	ENSDARG00000053831	vtnb	1	0.0248912252412394	-0.469470311078446	0.164	0.277
245	ENSDARG00000054087	irs1	1	0.24336452312339	0.265125291334382	0.127	0.08
246	ENSDARG00000054300	dhrs1	1	0.140246730772847	0.275817209097292	0.104	0.054
247	ENSDARG00000054749	lmo4b	1	0.0285075737474313	0.33257268538404	0.112	0.036
248	ENSDARG00000055192	zgc:136930	1	0.517760078804682	0.270028239600076	0.336	0.304
249	ENSDARG00000055514	icn2	1	0.0074520361307588	-0.530204660305838	0.075	0.188
250	ENSDARG00000055589	s100t	1	0.0377840476740878	0.400127534836382	0.119	0.045
251	ENSDARG00000055618	acta1b	1	0.0696408697668859	-0.286916583045788	0.127	0.214
252	ENSDARG00000055945	asph	1	0.690001102787387	0.25864798353865	0.127	0.116
253	ENSDARG00000056099	gtf2h5	1	0.00583415289213044	-0.427599630588133	0.022	0.107
254	ENSDARG00000056248	si:dkey-183i3.5	1	0.0342622804179773	-0.340773683438811	0.201	0.321
255	ENSDARG00000056331	ahcyl1	1	0.0147154839011089	-0.358828501343529	0.209	0.348
256	ENSDARG00000056510	gstk1	1	0.0448069544126384	0.258168486749567	0.104	0.036
257	ENSDARG00000057854	sap18	1	0.012266091547727	0.550339153195216	0.164	0.062
258	ENSDARG00000058047	pafah1b3	1	0.0565417630989234	-0.332508249402449	0.045	0.107
259	ENSDARG00000058354	selenot1a	1	0.353722100318699	0.296127589040653	0.216	0.179
260	ENSDARG00000058463	ndufab1a	1	0.199873587136182	0.297362411105686	0.172	0.116
261	ENSDARG00000059311	dpysl5b	1	0.0441201500308018	0.466495987087816	0.216	0.125
262	ENSDARG00000059360	srsf3b	1	0.00544578332393513	-0.40744691909771	0.172	0.33
263	ENSDARG00000059373	dnajc8	1	0.0866469353708634	0.405225224595587	0.112	0.054
264	ENSDARG00000059601	map1aa	1	0.0705561215195827	0.389387158499912	0.119	0.054
265	ENSDARG00000059604	mtss1	1	0.00300231399273454	-0.435631549192927	0.022	0.116
266	ENSDARG00000059646	nt5dc2	1	0.157478672339483	0.483866388542023	0.119	0.071
267	ENSDARG00000059654	eif3ba	1	0.172534099811005	0.309931466257322	0.224	0.161
268	ENSDARG00000059798	kcnq1	1	0.126672528923908	0.30426039478351	0.149	0.089
269	ENSDARG00000059853	manbal	1	0.0113325586924445	-0.340627013947979	0.037	0.125
270	ENSDARG00000059960	plch2a	1	0.407600802154061	0.348348943647016	0.194	0.161
271	ENSDARG00000059978	cplx4a	1	0.0175452688108455	-0.468262162145432	0.037	0.116
272	ENSDARG00000060380	coq6	1	0.0240133170829587	-0.285294920593563	0.045	0.125
273	ENSDARG00000060977	zgc:153018	1	0.0285349493992396	0.305604226730103	0.246	0.134
274	ENSDARG00000061810	mbd3b	1	0.170584958022598	0.310017771290711	0.112	0.062
275	ENSDARG00000061948	amotl2b	1	0.108686753645532	-0.399156197438121	0.075	0.134
276	ENSDARG00000062382	snapin	1	0.0656163316868248	-0.356963214607789	0.06	0.125
277	ENSDARG00000062855	plekhg7	1	0.0782266137074182	-0.262609953956227	0.06	0.125
278	ENSDARG00000063433	atp2b2	1	0.250905266622837	0.256235024745831	0.187	0.134
279	ENSDARG00000067626	ywhag1	1	0.233190407382623	0.341876683367062	0.164	0.116
280	ENSDARG00000068265	tomm5	1	0.0290758028837333	-0.2520850559977	0.187	0.312
281	ENSDARG00000068397	tns2b	1	0.221738784093262	0.378239389685992	0.134	0.089
282	ENSDARG00000068432	si:dkey-56m19.5	1	0.0510199629447998	0.530417620147343	0.112	0.045
283	ENSDARG00000069118	ppp2r5eb	1	0.120505663311215	-0.302306481721214	0.075	0.134
284	ENSDARG00000069402	lrrc4.1	1	0.00120190298591145	-0.453300315100792	0.104	0.268
285	ENSDARG00000069630	tat	1	0.0152403778487298	-0.420672402284246	0.03	0.107
286	ENSDARG00000069827	crygm2d11	1	0.00054068945478091	-0.599399975410934	0.037	0.17
287	ENSDARG00000069910	gtf2f2a	1	0.0298906714958632	-0.40374297214354	0.082	0.17
288	ENSDARG00000070404	inka1b	1	0.0353385085862607	0.338891224151145	0.187	0.089
289	ENSDARG00000070491	hpcal4	1	0.0843554675896307	0.313511317068356	0.634	0.554
290	ENSDARG00000070607	mrpl36	1	0.280302720503697	0.312376197581881	0.179	0.134
291	ENSDARG00000070626	cacng8b	1	0.430111251101324	0.25250069027311	0.306	0.277
292	ENSDARG00000070674	psmd6	1	0.215630197648077	0.425950738154259	0.134	0.089
293	ENSDARG00000070834	taf13	1	0.117972613506418	-0.291000673733268	0.082	0.143
294	ENSDARG00000070835	tnnc2	1	0.197862075324341	0.286622180896542	0.433	0.375
295	ENSDARG00000071040	smim8	1	0.106967376315292	0.417011087770206	0.119	0.062
296	ENSDARG00000071046	bbip1	1	0.318396850752379	-0.274678129357971	0.075	0.107
297	ENSDARG00000071691	uqcrc2b	1	0.181110034078659	0.294683835007528	0.246	0.179
298	ENSDARG00000073737	suds3	1	0.132422647437515	0.440103248253982	0.127	0.071
299	ENSDARG00000073742	prss59.2	1	0.108653785886109	0.345397616295748	0.448	0.357
300	ENSDARG00000074001	crygmxl2	1	0.00135956386176045	-0.553877791077887	0.045	0.17
301	ENSDARG00000074246	rab14	1	0.776228025516914	0.270249090608668	0.164	0.161
302	ENSDARG00000074266	si:ch1073-314i13.4	1	0.0370420210174283	-0.347839399774338	0.104	0.196
303	ENSDARG00000074572	zgc:56304	1	0.103189410101047	0.443313731153639	0.164	0.098
304	ENSDARG00000075172	fbxo25	1	0.112383520312811	-0.356934263329176	0.149	0.214
305	ENSDARG00000075461	kmt5c	1	0.0148776605137401	0.50195102687843	0.119	0.036
306	ENSDARG00000075666	tsc22d3	1	0.0246732947817409	-0.296743063922852	0.119	0.232
307	ENSDARG00000075768	sdhb	1	0.0470354452629251	0.502206712017677	0.269	0.188
308	ENSDARG00000075837	si:dkey-1d7.3	1	0.00497723438233684	-0.531767700416386	0.052	0.161
309	ENSDARG00000076280	ppp1r1b	1	0.0872800424906877	-0.489243783236029	0.261	0.357
310	ENSDARG00000076283	snrpd3l	1	0.0958115482926675	-0.336493075130601	0.052	0.107
311	ENSDARG00000076532	si:ch211-222l21.1	1	0.245789573699979	0.484282347631556	0.224	0.179
312	ENSDARG00000076572	crygm2d7	1	0.000945535117800166	-0.694003941165494	0.067	0.214
313	ENSDARG00000076779	fam13b	1	0.0842117723489672	-0.308996425819351	0.097	0.17
314	ENSDARG00000076790	crygm2d16	1	4.58897227662978e-05	-0.901922463616715	0.06	0.241
315	ENSDARG00000077045	scg5	1	0.0947705258192745	0.269375126542701	0.187	0.107
316	ENSDARG00000077228	ntrk3a	1	0.181167721493777	0.315392369622326	0.187	0.125
317	ENSDARG00000078164	znf576.2	1	0.0143786432987644	-0.360524916611316	0.03	0.107
318	ENSDARG00000078686	arl8a	1	0.3254995345959	0.267382427586181	0.104	0.071
319	ENSDARG00000078748	si:ch211-137a8.4	1	0.119032265573129	-0.356453847962279	0.194	0.277
320	ENSDARG00000078854	tusc3	1	0.0247909015435633	0.402090210766712	0.112	0.036
321	ENSDARG00000079255	zgc:174935	1	0.138038695041507	-0.372306868669225	0.328	0.411
322	ENSDARG00000079276	ube2ql1	1	0.0873627113869768	-0.303251097878947	0.224	0.312
323	ENSDARG00000079508	fam114a2	1	0.0670824930014382	-0.269979051536343	0.045	0.107
324	ENSDARG00000079632	si:dkey-28b4.7	1	0.00216983494976702	-0.48509566974108	0.127	0.286
325	ENSDARG00000079985	nrip2	1	0.151072528429829	-0.298016556404308	0.067	0.116
326	ENSDARG00000086288	scg3	1	0.175771781669715	0.330482914088811	0.276	0.205
327	ENSDARG00000086342	zgc:101566	1	0.109983644045822	-0.324499077224371	0.06	0.116
328	ENSDARG00000087176	sgk494a	1	0.0478196100281432	-0.393621068725799	0.127	0.232
329	ENSDARG00000087203	stk39	1	0.0106007326675652	-0.416011634482499	0.037	0.125
330	ENSDARG00000087303	cebpd	1	0.88856560052146	0.258779754057155	0.276	0.295
331	ENSDARG00000087443	ptp4a2a	1	0.0133136296047796	-0.303706568301982	0.358	0.527
332	ENSDARG00000088073	fam110b	1	0.0709565481179658	-0.274671531183865	0.097	0.179
333	ENSDARG00000088709	tnfaip8l3	1	0.0740161712591789	-0.416451205003173	0.06	0.125
334	ENSDARG00000090369	zgc:86896	1	0.169453645245551	0.303970009300904	0.112	0.062
335	ENSDARG00000090387	onecut2	1	0.0408631483457104	-0.318964423264026	0.082	0.17
336	ENSDARG00000090872	si:dkey-276j7.1	1	0.489130533707903	0.361675324248951	0.172	0.152
337	ENSDARG00000091771	lysmd2	1	0.0594351739374784	-0.324431034511897	0.075	0.152
338	ENSDARG00000092158	cbx3b	1	0.110037013054263	0.285938271420679	0.201	0.125
339	ENSDARG00000092305	poldip2	1	0.336334070116011	0.271480854697728	0.164	0.125
340	ENSDARG00000092798	ppib	1	0.099168333940264	-0.29064327240432	0.194	0.277
341	ENSDARG00000092947	cyt1	1	0.0458614950630757	-0.269731923088635	0.627	0.732
342	ENSDARG00000093233	si:ch211-215d8.2	1	0.0824116542670855	-0.345058495948645	0.067	0.134
343	ENSDARG00000093844	zgc:136461	1	0.0672303204723535	0.411258476248061	0.119	0.054
344	ENSDARG00000094836	si:ch211-195b15.8	1	0.212319664883343	0.250552831973541	0.597	0.554
345	ENSDARG00000095007	sinhcafl	1	0.00607057057884195	-0.382995778024617	0.022	0.107
346	ENSDARG00000095157	zgc:163080	1	0.169453645245551	-0.307891466685329	0.067	0.116
347	ENSDARG00000095459	si:ch211-191j22.3	1	0.0534360878690752	-0.300324983711488	0.075	0.152
348	ENSDARG00000095623	dpm2	1	0.469484393347652	0.287400276217969	0.134	0.107
349	ENSDARG00000097322	si:dkey-81l17.6	1	0.178337361782994	-0.323373258046177	0.201	0.268
350	ENSDARG00000097528	si:dkey-7j14.5	1	0.566313749767845	0.352158185389141	0.127	0.107
351	ENSDARG00000097718	stard10	1	0.122518123544075	-0.323985778088317	0.067	0.125
352	ENSDARG00000098280	rbm5	1	0.0973845010661551	0.378442586672351	0.112	0.054
353	ENSDARG00000098391	psmg3	1	0.0406988630375261	-0.399426160428192	0.06	0.134
354	ENSDARG00000098591	tubb2b	1	0.180834973844104	0.306932737805818	0.351	0.277
355	ENSDARG00000098592	zgc:92140	1	0.169811985161738	0.37405144389467	0.254	0.188
356	ENSDARG00000098702	zgc:165603	1	0.296209463295855	0.281521313353147	0.239	0.196
357	ENSDARG00000098753	elmo1	1	0.022728388618315	-0.263639961662926	0.187	0.312
358	ENSDARG00000098852	smdt1b	1	0.0381250528972623	-0.339044256849804	0.075	0.161
359	ENSDARG00000099175	hmgb1a	1	0.366581188673633	0.263532401697144	0.567	0.589
360	ENSDARG00000099185	chia.2	1	0.080614621865797	0.346401718838563	0.104	0.045
361	ENSDARG00000099195	ier2a	1	0.295215324014198	0.341306541456798	0.224	0.179
362	ENSDARG00000099323	dlg2	1	0.01333455550428	-0.413171327535069	0.082	0.188
363	ENSDARG00000099624	chmp1b	1	0.239049782227021	0.345418794993469	0.112	0.071
364	ENSDARG00000099865	hnrnpabb	1	0.311393921929403	0.288575340356274	0.239	0.196
365	ENSDARG00000100003	glulb	1	0.0576778439460671	-0.351290643639251	0.187	0.295
366	ENSDARG00000100020	pim1	1	0.159500744681986	0.369785583544072	0.201	0.143
367	ENSDARG00000100083	sugt1	1	0.0826575063352047	0.262307770197879	0.104	0.045
368	ENSDARG00000100307	adamts5	1	0.0540214831899049	-0.306514089102774	0.067	0.143
369	ENSDARG00000100823	selenok	1	0.0545624282768943	0.311666198528389	0.209	0.116
370	ENSDARG00000100908	lcor	1	0.114944874411516	-0.253925034286094	0.067	0.125
371	ENSDARG00000100938	hint2	1	0.128999599460065	-0.259270036827115	0.09	0.152
372	ENSDARG00000101074	glud1b	1	0.171631725269042	0.265456997721085	0.179	0.116
373	ENSDARG00000101139	agpat2	1	0.341855669238712	0.309956611810449	0.104	0.071
374	ENSDARG00000101324	apoa1b	1	0.14222112888789	-0.284801091277653	0.649	0.759
375	ENSDARG00000101680	arl1	1	0.398324038547301	0.285445892520051	0.119	0.089
376	ENSDARG00000101813	nap1l1	1	0.44691560636381	-0.276838741318075	0.082	0.107
377	ENSDARG00000101915	pin1	1	0.0370801507046856	-0.373162276404945	0.119	0.214
378	ENSDARG00000101984	pde6gb	1	0.143008484084199	-0.424349943480763	0.112	0.179
379	ENSDARG00000102531	anapc11	1	0.0451839302660099	-0.321081598885266	0.052	0.125
380	ENSDARG00000102558	pde6ha	1	0.0915187573283911	-0.751182601247501	0.216	0.321
381	ENSDARG00000102572	si:ch211-260e23.9	1	0.301776112083119	0.319638254828425	0.291	0.25
382	ENSDARG00000103199	si:dkey-247k7.2	1	0.0424814188887711	0.557998362056898	0.127	0.054
383	ENSDARG00000103271	pla2g15	1	0.0854464120008953	0.277666668072991	0.104	0.045
384	ENSDARG00000103566	tomm20b	1	0.0477524844863277	-0.278957314568068	0.306	0.429
385	ENSDARG00000103720	zgc:162730	1	0.926188147063878	0.303852748054573	0.134	0.134
386	ENSDARG00000103980	ets2	1	0.113313010107129	-0.305508596666531	0.067	0.125
387	ENSDARG00000104024	ccdc137	1	0.396443573707045	0.257487323911646	0.119	0.089
388	ENSDARG00000104031	mrpl33	1	0.203495710858502	0.2995408946724	0.149	0.098
389	ENSDARG00000104227	nop10	1	0.0806772511556449	0.483492853437455	0.112	0.054
390	ENSDARG00000104231	opn9	1	0.0196031578104228	-0.383257999163175	0.41	0.554
391	ENSDARG00000104279	appa	1	0.128327606791196	0.348728149227219	0.291	0.223
392	ENSDARG00000104871	LEPROTL1	1	0.133081378734148	0.417241178318327	0.157	0.098
393	ENSDARG00000104901	ostc	1	0.0173567343366662	-0.465711685254837	0.037	0.116
394	ENSDARG00000105154	creg1	1	0.0334018882626431	-0.399034425727027	0.082	0.17
395	ENSDARG00000109510	lsm12b	1	0.104007630924006	0.422939568636491	0.246	0.17
396	ENSDARG00000110528	sypa	1	0.118100451691526	0.262307816838446	0.134	0.071
397	ENSDARG00000111939	atf4a	1	0.0341726816144821	0.471427540476717	0.119	0.045
