## Supplementary material for "GLOBAL HOST RESPONSES TO THE MICROBIOTA AT SINGLE CELL RESOLUTION IN GNOTOBIOTIC ZEBRAFISH": Lists of DEGs and GO per Cluster: clu44_GOresults_CVZup_fdr.tsv

ONTOLOGY	ID	Description	GeneRatio	BgRatio	pvalue	p.adjust	qvalue	geneID	Count
GO:0019013	CC	GO:0019013	viral nucleocapsid	3/99	39/19398	0.00103132105020189	0.039718344457627	0.0354025990496675	ENSDARG00000007960/ENSDARG00000014420/ENSDARG00000014569	3
GO:0019028	CC	GO:0019028	viral capsid	3/99	39/19398	0.00103132105020189	0.039718344457627	0.0354025990496675	ENSDARG00000007960/ENSDARG00000014420/ENSDARG00000014569	3
GO:0019012	CC	GO:0019012	virion	3/99	42/19398	0.00128123691798797	0.039718344457627	0.0354025990496675	ENSDARG00000007960/ENSDARG00000014420/ENSDARG00000014569	3
GO:0044423	CC	GO:0044423	virion part	3/99	42/19398	0.00128123691798797	0.039718344457627	0.0354025990496675	ENSDARG00000007960/ENSDARG00000014420/ENSDARG00000014569	3
GO:0031083	CC	GO:0031083	BLOC-1 complex	2/99	13/19398	0.00193883449501604	0.0465922506695495	0.0415295952487496	ENSDARG00000020609/ENSDARG00000062382	2
GO:0031082	CC	GO:0031082	BLOC complex	2/99	14/19398	0.00225446374207498	0.0465922506695495	0.0415295952487496	ENSDARG00000020609/ENSDARG00000062382	2
