## Supplementary material for "GLOBAL HOST RESPONSES TO THE MICROBIOTA AT SINGLE CELL RESOLUTION IN GNOTOBIOTIC ZEBRAFISH": Lists of DEGs and GO per Cluster: clu44_GOresults_GFup_fdr.tsv

ONTOLOGY	ID	Description	GeneRatio	BgRatio	pvalue	p.adjust	qvalue	geneID	Count
GO:0002088	BP	GO:0002088	lens development in camera-type eye	21/58	105/19170	1.09625279176661e-33	4.31923599956046e-31	3.32337688451352e-31	ENSDARG00000069801/ENSDARG00000024548/ENSDARG00000032929/ENSDARG00000068507/ENSDARG00000041925/ENSDARG00000030411/ENSDARG00000087765/ENSDARG00000087324/ENSDARG00000053862/ENSDARG00000057460/ENSDARG00000053875/ENSDARG00000016793/ENSDARG00000007576/ENSDARG00000086658/ENSDARG00000088823/ENSDARG00000030349/ENSDARG00000076790/ENSDARG00000074001/ENSDARG00000069827/ENSDARG00000073750/ENSDARG00000076572	21
GO:0007601	BP	GO:0007601	visual perception	21/58	186/19170	4.08655239806404e-28	8.05050822418615e-26	6.19435310864443e-26	ENSDARG00000069801/ENSDARG00000024548/ENSDARG00000032929/ENSDARG00000068507/ENSDARG00000041925/ENSDARG00000030411/ENSDARG00000087765/ENSDARG00000087324/ENSDARG00000053862/ENSDARG00000057460/ENSDARG00000053875/ENSDARG00000016793/ENSDARG00000007576/ENSDARG00000086658/ENSDARG00000088823/ENSDARG00000030349/ENSDARG00000076790/ENSDARG00000074001/ENSDARG00000069827/ENSDARG00000073750/ENSDARG00000076572	21
GO:0050953	BP	GO:0050953	sensory perception of light stimulus	21/58	195/19170	1.14666997022136e-27	1.50595989422405e-25	1.15874018043422e-25	ENSDARG00000069801/ENSDARG00000024548/ENSDARG00000032929/ENSDARG00000068507/ENSDARG00000041925/ENSDARG00000030411/ENSDARG00000087765/ENSDARG00000087324/ENSDARG00000053862/ENSDARG00000057460/ENSDARG00000053875/ENSDARG00000016793/ENSDARG00000007576/ENSDARG00000086658/ENSDARG00000088823/ENSDARG00000030349/ENSDARG00000076790/ENSDARG00000074001/ENSDARG00000069827/ENSDARG00000073750/ENSDARG00000076572	21
GO:0007600	BP	GO:0007600	sensory perception	21/58	402/19170	5.54032364037739e-21	5.45721878577173e-19	4.19898212744392e-19	ENSDARG00000069801/ENSDARG00000024548/ENSDARG00000032929/ENSDARG00000068507/ENSDARG00000041925/ENSDARG00000030411/ENSDARG00000087765/ENSDARG00000087324/ENSDARG00000053862/ENSDARG00000057460/ENSDARG00000053875/ENSDARG00000016793/ENSDARG00000007576/ENSDARG00000086658/ENSDARG00000088823/ENSDARG00000030349/ENSDARG00000076790/ENSDARG00000074001/ENSDARG00000069827/ENSDARG00000073750/ENSDARG00000076572	21
GO:0043010	BP	GO:0043010	camera-type eye development	21/58	441/19170	3.77471861104307e-20	2.97447826550194e-18	2.28867149469559e-18	ENSDARG00000069801/ENSDARG00000024548/ENSDARG00000032929/ENSDARG00000068507/ENSDARG00000041925/ENSDARG00000030411/ENSDARG00000087765/ENSDARG00000087324/ENSDARG00000053862/ENSDARG00000057460/ENSDARG00000053875/ENSDARG00000016793/ENSDARG00000007576/ENSDARG00000086658/ENSDARG00000088823/ENSDARG00000030349/ENSDARG00000076790/ENSDARG00000074001/ENSDARG00000069827/ENSDARG00000073750/ENSDARG00000076572	21
GO:0010872	BP	GO:0010872	regulation of cholesterol esterification	2/58	11/19170	0.000486216802948917	0.0153305267849465	0.0117958635160689	ENSDARG00000040295/ENSDARG00000101324	2
GO:0010873	BP	GO:0010873	positive regulation of cholesterol esterification	2/58	11/19170	0.000486216802948917	0.0153305267849465	0.0117958635160689	ENSDARG00000040295/ENSDARG00000101324	2
GO:0034377	BP	GO:0034377	plasma lipoprotein particle assembly	2/58	11/19170	0.000486216802948917	0.0153305267849465	0.0117958635160689	ENSDARG00000040295/ENSDARG00000101324	2
GO:0034380	BP	GO:0034380	high-density lipoprotein particle assembly	2/58	11/19170	0.000486216802948917	0.0153305267849465	0.0117958635160689	ENSDARG00000040295/ENSDARG00000101324	2
GO:0065005	BP	GO:0065005	protein-lipid complex assembly	2/58	11/19170	0.000486216802948917	0.0153305267849465	0.0117958635160689	ENSDARG00000040295/ENSDARG00000101324	2
GO:0043691	BP	GO:0043691	reverse cholesterol transport	2/58	12/19170	0.000582325864360567	0.0153305267849465	0.0117958635160689	ENSDARG00000040295/ENSDARG00000101324	2
GO:0034433	BP	GO:0034433	steroid esterification	2/58	13/19170	0.000686865641206813	0.0153305267849465	0.0117958635160689	ENSDARG00000040295/ENSDARG00000101324	2
GO:0034434	BP	GO:0034434	sterol esterification	2/58	13/19170	0.000686865641206813	0.0153305267849465	0.0117958635160689	ENSDARG00000040295/ENSDARG00000101324	2
GO:0034435	BP	GO:0034435	cholesterol esterification	2/58	13/19170	0.000686865641206813	0.0153305267849465	0.0117958635160689	ENSDARG00000040295/ENSDARG00000101324	2
GO:1904375	BP	GO:1904375	regulation of protein localization to cell periphery	2/58	13/19170	0.000686865641206813	0.0153305267849465	0.0117958635160689	ENSDARG00000013976/ENSDARG00000015472	2
GO:0033700	BP	GO:0033700	phospholipid efflux	2/58	14/19170	0.000799786008035396	0.0153305267849465	0.0117958635160689	ENSDARG00000040295/ENSDARG00000101324	2
GO:0034370	BP	GO:0034370	triglyceride-rich lipoprotein particle remodeling	2/58	15/19170	0.000921037056471568	0.0153305267849465	0.0117958635160689	ENSDARG00000040295/ENSDARG00000101324	2
GO:0034372	BP	GO:0034372	very-low-density lipoprotein particle remodeling	2/58	15/19170	0.000921037056471568	0.0153305267849465	0.0117958635160689	ENSDARG00000040295/ENSDARG00000101324	2
GO:0045940	BP	GO:0045940	positive regulation of steroid metabolic process	2/58	15/19170	0.000921037056471568	0.0153305267849465	0.0117958635160689	ENSDARG00000040295/ENSDARG00000101324	2
GO:0019433	BP	GO:0019433	triglyceride catabolic process	2/58	16/19170	0.00105056909439989	0.0153305267849465	0.0117958635160689	ENSDARG00000040295/ENSDARG00000101324	2
GO:0032371	BP	GO:0032371	regulation of sterol transport	2/58	16/19170	0.00105056909439989	0.0153305267849465	0.0117958635160689	ENSDARG00000040295/ENSDARG00000101324	2
GO:0032374	BP	GO:0032374	regulation of cholesterol transport	2/58	16/19170	0.00105056909439989	0.0153305267849465	0.0117958635160689	ENSDARG00000040295/ENSDARG00000101324	2
GO:0034368	BP	GO:0034368	protein-lipid complex remodeling	2/58	16/19170	0.00105056909439989	0.0153305267849465	0.0117958635160689	ENSDARG00000040295/ENSDARG00000101324	2
GO:0034369	BP	GO:0034369	plasma lipoprotein particle remodeling	2/58	16/19170	0.00105056909439989	0.0153305267849465	0.0117958635160689	ENSDARG00000040295/ENSDARG00000101324	2
GO:0071825	BP	GO:0071825	protein-lipid complex subunit organization	2/58	16/19170	0.00105056909439989	0.0153305267849465	0.0117958635160689	ENSDARG00000040295/ENSDARG00000101324	2
GO:0071827	BP	GO:0071827	plasma lipoprotein particle organization	2/58	16/19170	0.00105056909439989	0.0153305267849465	0.0117958635160689	ENSDARG00000040295/ENSDARG00000101324	2
GO:0097006	BP	GO:0097006	regulation of plasma lipoprotein particle levels	2/58	16/19170	0.00105056909439989	0.0153305267849465	0.0117958635160689	ENSDARG00000040295/ENSDARG00000101324	2
GO:0019218	BP	GO:0019218	regulation of steroid metabolic process	2/58	18/19170	0.00133427844667828	0.017523523599708	0.013483234829591	ENSDARG00000040295/ENSDARG00000101324	2
GO:0032368	BP	GO:0032368	regulation of lipid transport	2/58	18/19170	0.00133427844667828	0.017523523599708	0.013483234829591	ENSDARG00000040295/ENSDARG00000101324	2
GO:0034367	BP	GO:0034367	protein-containing complex remodeling	2/58	18/19170	0.00133427844667828	0.017523523599708	0.013483234829591	ENSDARG00000040295/ENSDARG00000101324	2
GO:0055090	BP	GO:0055090	acylglycerol homeostasis	2/58	19/19170	0.00148835745076973	0.0183254011126023	0.0141002284809764	ENSDARG00000040295/ENSDARG00000101324	2
GO:0070328	BP	GO:0070328	triglyceride homeostasis	2/58	19/19170	0.00148835745076973	0.0183254011126023	0.0141002284809764	ENSDARG00000040295/ENSDARG00000101324	2
GO:0033344	BP	GO:0033344	cholesterol efflux	2/58	21/19170	0.00182071993803423	0.0217382925934996	0.0167262310096925	ENSDARG00000040295/ENSDARG00000101324	2
GO:0046461	BP	GO:0046461	neutral lipid catabolic process	2/58	23/19170	0.0021850319670342	0.0245972170003278	0.0189259911731082	ENSDARG00000040295/ENSDARG00000101324	2
GO:0046464	BP	GO:0046464	acylglycerol catabolic process	2/58	23/19170	0.0021850319670342	0.0245972170003278	0.0189259911731082	ENSDARG00000040295/ENSDARG00000101324	2
GO:0046889	BP	GO:0046889	positive regulation of lipid biosynthetic process	2/58	24/19170	0.00237904868808787	0.0253336535974762	0.0194926322096531	ENSDARG00000040295/ENSDARG00000101324	2
GO:1905952	BP	GO:1905952	regulation of lipid localization	2/58	24/19170	0.00237904868808787	0.0253336535974762	0.0194926322096531	ENSDARG00000040295/ENSDARG00000101324	2
GO:0006695	BP	GO:0006695	cholesterol biosynthetic process	2/58	25/19170	0.00258090876765483	0.0260737962681027	0.0200621248335922	ENSDARG00000040295/ENSDARG00000101324	2
GO:1902653	BP	GO:1902653	secondary alcohol biosynthetic process	2/58	25/19170	0.00258090876765483	0.0260737962681027	0.0200621248335922	ENSDARG00000040295/ENSDARG00000101324	2
GO:1905475	BP	GO:1905475	regulation of protein localization to membrane	2/58	29/19170	0.00346583429991502	0.0341384678541629	0.0262673757467244	ENSDARG00000013976/ENSDARG00000015472	2
GO:0045834	BP	GO:0045834	positive regulation of lipid metabolic process	2/58	30/19170	0.00370620170060267	0.0356156943911574	0.0274040074396295	ENSDARG00000040295/ENSDARG00000101324	2
GO:0042632	BP	GO:0042632	cholesterol homeostasis	2/58	32/19170	0.00420957319429221	0.0385714381058402	0.0296782638912156	ENSDARG00000040295/ENSDARG00000101324	2
GO:0055092	BP	GO:0055092	sterol homeostasis	2/58	32/19170	0.00420957319429221	0.0385714381058402	0.0296782638912156	ENSDARG00000040295/ENSDARG00000101324	2
GO:0046503	BP	GO:0046503	glycerolipid catabolic process	2/58	35/19170	0.0050205300882758	0.0449565648813788	0.0345912120914696	ENSDARG00000040295/ENSDARG00000101324	2
GO:0030301	BP	GO:0030301	cholesterol transport	2/58	37/19170	0.00559790087367163	0.0490127320939249	0.0377121743068404	ENSDARG00000040295/ENSDARG00000101324	2
GO:0005882	CC	GO:0005882	intermediate filament	7/59	91/19398	1.10657373063614e-08	4.36135279573799e-07	3.39600650280969e-07	ENSDARG00000021987/ENSDARG00000036830/ENSDARG00000036832/ENSDARG00000036840/ENSDARG00000056248/ENSDARG00000090268/ENSDARG00000092947	7
GO:0045111	CC	GO:0045111	intermediate filament cytoskeleton	7/59	92/19398	1.19489117691452e-08	4.36135279573799e-07	3.39600650280969e-07	ENSDARG00000021987/ENSDARG00000036830/ENSDARG00000036832/ENSDARG00000036840/ENSDARG00000056248/ENSDARG00000090268/ENSDARG00000092947	7
GO:0099513	CC	GO:0099513	polymeric cytoskeletal fiber	7/59	360/19398	0.000106467856750277	0.00259071784759009	0.00201728570684736	ENSDARG00000021987/ENSDARG00000036830/ENSDARG00000036832/ENSDARG00000036840/ENSDARG00000056248/ENSDARG00000090268/ENSDARG00000092947	7
GO:0034364	CC	GO:0034364	high-density lipoprotein particle	2/59	13/19398	0.000694263305091017	0.00849478652097011	0.00661454177552107	ENSDARG00000040295/ENSDARG00000101324	2
GO:0042627	CC	GO:0042627	chylomicron	2/59	13/19398	0.000694263305091017	0.00849478652097011	0.00661454177552107	ENSDARG00000040295/ENSDARG00000101324	2
GO:0032994	CC	GO:0032994	protein-lipid complex	2/59	15/19398	0.00093093550914741	0.00849478652097011	0.00661454177552107	ENSDARG00000040295/ENSDARG00000101324	2
GO:0034358	CC	GO:0034358	plasma lipoprotein particle	2/59	15/19398	0.00093093550914741	0.00849478652097011	0.00661454177552107	ENSDARG00000040295/ENSDARG00000101324	2
GO:1990777	CC	GO:1990777	lipoprotein particle	2/59	15/19398	0.00093093550914741	0.00849478652097011	0.00661454177552107	ENSDARG00000040295/ENSDARG00000101324	2
GO:0005685	CC	GO:0005685	U1 snRNP	2/59	20/19398	0.00166816394387538	0.0135306631003225	0.0105357722771077	ENSDARG00000018890/ENSDARG00000055903	2
GO:0005212	MF	GO:0005212	structural constituent of eye lens	23/64	75/19574	8.05299940425622e-41	6.6034595114901e-39	5.25564171646196e-39	ENSDARG00000069801/ENSDARG00000024548/ENSDARG00000032929/ENSDARG00000068507/ENSDARG00000041925/ENSDARG00000030411/ENSDARG00000087765/ENSDARG00000087324/ENSDARG00000053862/ENSDARG00000057460/ENSDARG00000053875/ENSDARG00000016793/ENSDARG00000015445/ENSDARG00000007576/ENSDARG00000086658/ENSDARG00000088823/ENSDARG00000030349/ENSDARG00000076790/ENSDARG00000074001/ENSDARG00000037402/ENSDARG00000069827/…	23
GO:0060228	MF	GO:0060228	phosphatidylcholine-sterol O-acyltransferase activator activity	2/64	11/19574	0.000567924335785009	0.0232848977671854	0.0185322677993003	ENSDARG00000040295/ENSDARG00000101324	2
GO:0017127	MF	GO:0017127	cholesterol transporter activity	2/64	20/19574	0.00192505248270926	0.0315708607164319	0.025127000826942	ENSDARG00000040295/ENSDARG00000101324	2
GO:0120015	MF	GO:0120015	intermembrane sterol transfer activity	2/64	20/19574	0.00192505248270926	0.0315708607164319	0.025127000826942	ENSDARG00000040295/ENSDARG00000101324	2
GO:0120020	MF	GO:0120020	intermembrane cholesterol transfer activity	2/64	20/19574	0.00192505248270926	0.0315708607164319	0.025127000826942	ENSDARG00000040295/ENSDARG00000101324	2
