## Supplementary material for "GLOBAL HOST RESPONSES TO THE MICROBIOTA AT SINGLE CELL RESOLUTION IN GNOTOBIOTIC ZEBRAFISH": Lists of DEGs and GO per Cluster: cluster44_CVZvGF.tsv

gene	gene_NAME	p_val_adj	p_val	avg_logFC	pct.1	pct.2
1	ENSDARG00000086917	crygm2d2	2.2451905341769e-15	1.01785770884799e-19	-1.98064257249799	0.178	0.752
2	ENSDARG00000069801	crygm2d12	3.80823985968745e-13	1.72646652447522e-17	-1.70378069316868	0.144	0.699
3	ENSDARG00000024548	cryba4	2.3435016440385e-12	1.06242707590829e-16	-1.76165268059197	0.246	0.77
4	ENSDARG00000032929	cryba1l1	6.32735809283804e-12	2.8685094264385e-16	-1.57173287510709	0.263	0.77
5	ENSDARG00000068507	crybb1	2.27490278345751e-11	1.03132776473729e-15	-1.54622126116936	0.22	0.743
6	ENSDARG00000041925	cryba2b	2.71575894378861e-09	1.23119001894488e-13	-1.71427557625653	0.161	0.619
7	ENSDARG00000030411	crygn2	7.46664498631924e-09	3.38500543400092e-13	-1.59266052546951	0.246	0.699
8	ENSDARG00000087765	crygm2d10	1.58712701417624e-08	7.19524442005732e-13	-1.41735143758313	0.195	0.646
9	ENSDARG00000109861	BX545855.1	2.08690613009123e-08	9.46099433353534e-13	-1.57908760301238	0.169	0.628
10	ENSDARG00000087324	crygm2d1	2.32796080000012e-08	1.05538163024758e-12	-1.30476966637188	0.186	0.664
11	ENSDARG00000053862	crygmx	1.41678442811713e-07	6.42299586597664e-12	-1.54429178379165	0.229	0.655
12	ENSDARG00000094310	si:ch211-255g12.6	2.32496356544319e-07	1.05402283318668e-11	-1.55277680462919	0.11	0.504
13	ENSDARG00000057460	crygm2d13	2.85835339972084e-07	1.29583525238954e-11	-1.37502693324903	0.076	0.478
14	ENSDARG00000053875	cryba1b	6.88384139773317e-06	3.12079127651336e-10	-1.50513675088682	0.212	0.602
15	ENSDARG00000016793	crybb1l2	2.24927938295621e-05	1.01971138949869e-09	-1.3272076679013	0.161	0.54
16	ENSDARG00000015445	lim2.4	0.000359644539833095	1.63044945068952e-08	-0.968494613246961	0.034	0.319
17	ENSDARG00000007576	crybb1l1	0.000874797989233264	3.9658989447514e-08	-1.243432190604	0.119	0.434
18	ENSDARG00000086658	crygm2d21	0.00359879143993028	1.63151302925482e-07	-1.12519936251768	0.076	0.363
19	ENSDARG00000088823	crygm2d3	0.0202161233638863	9.16498475105918e-07	-1.23367674046778	0.085	0.345
20	ENSDARG00000030349	cryba2a	0.116611767038421	5.28659747204738e-06	-0.69363713352083	0.119	0.389
21	ENSDARG00000076790	crygm2d16	0.13070821918794	5.92566049451174e-06	-0.823600354508992	0.068	0.301
22	ENSDARG00000116164	crygm2d8	0.265771324206919	1.20487498507081e-05	-1.1814532607724	0.11	0.336
23	ENSDARG00000074001	crygmxl2	0.269162004260823	1.22024664185703e-05	-0.785790753913511	0.025	0.212
24	ENSDARG00000000069	dap	1	0.567305686546842	-0.324426301060994	0.153	0.177
25	ENSDARG00000000563	ttn.1	1	0.440203836076331	0.262847780641197	0.195	0.159
26	ENSDARG00000000853	dstyk	1	0.157591954565499	0.310312846903954	0.102	0.053
27	ENSDARG00000001889	tuba1a	1	0.0353776403551964	0.435172250784667	0.161	0.071
28	ENSDARG00000002082	csnk2a1	1	0.290481376009775	-0.280626225784754	0.22	0.265
29	ENSDARG00000002131	celf2	1	0.373984910009086	0.28397610730797	0.339	0.31
30	ENSDARG00000002193	rho	1	0.941978614178564	-0.465547374349342	0.347	0.319
31	ENSDARG00000002271	zfand5b	1	0.0569172122692208	0.326153374166648	0.331	0.221
32	ENSDARG00000002587	dpysl3	1	0.101911201079955	0.263455929431865	0.339	0.239
33	ENSDARG00000002589	mylpfb	1	0.0587321320946615	-0.296202473538131	0.525	0.637
34	ENSDARG00000002593	slc45a2	1	0.152480945735467	0.368355613053307	0.593	0.522
35	ENSDARG00000002933	gbx2	1	0.200098652066603	-0.437396167947731	0.076	0.124
36	ENSDARG00000002970	ss18	1	0.217602572516074	0.253345071470768	0.127	0.08
37	ENSDARG00000003058	fgfr1op	1	0.0108775636489559	0.285447783340089	0.144	0.044
38	ENSDARG00000003113	ada	1	0.0383578836754437	0.374500617308409	0.237	0.142
39	ENSDARG00000003216	anxa2a	1	0.220700941053449	-0.311696967271519	0.534	0.549
40	ENSDARG00000003526	psma5	1	0.170955329228218	-0.342219784395947	0.195	0.265
41	ENSDARG00000003570	hsp90b1	1	0.156350103734456	0.251793642722254	0.102	0.053
42	ENSDARG00000003860	cbx3a	1	0.115416711071017	0.323787369237856	0.263	0.186
43	ENSDARG00000003920	setb	1	0.0742729113185619	0.411957358528771	0.331	0.239
44	ENSDARG00000004160	reep3b	1	0.242984027160664	0.333417104036268	0.186	0.133
45	ENSDARG00000004460	desi2	1	0.00701772642225706	-0.469289664808638	0.025	0.115
46	ENSDARG00000004587	kat5b	1	0.569620027596487	0.250737746253986	0.11	0.088
47	ENSDARG00000004621	gpm6ab	1	0.000401379716312518	1.02731640432071	0.322	0.133
48	ENSDARG00000005230	ssr2	1	0.104308602076769	0.350360295877036	0.415	0.327
49	ENSDARG00000005423	pgam1a	1	0.376894550303782	0.256551849515495	0.161	0.124
50	ENSDARG00000005897	dera	1	0.50872856473093	-0.275866148386004	0.127	0.15
51	ENSDARG00000006019	tktb	1	0.901593153110023	-0.254448420814223	0.356	0.345
52	ENSDARG00000006370	atp6v1h	1	0.0545439773838611	0.333605811035041	0.381	0.265
53	ENSDARG00000006497	rtn1a	1	0.00896055775489595	0.607904290157957	0.305	0.168
54	ENSDARG00000006859	nkain1	1	0.275375025830515	-0.321612286991006	0.11	0.15
55	ENSDARG00000006915	arl8ba	1	0.0187947057011184	0.309711305392729	0.263	0.142
56	ENSDARG00000007257	rab5ab	1	0.104061007216702	0.422167204955517	0.229	0.15
57	ENSDARG00000007275	si:ch211-251b21.1	1	0.167595807992675	0.475784583316582	0.373	0.31
58	ENSDARG00000007697	fabp7a	1	0.0433532314592221	-0.521791695323587	0.11	0.204
59	ENSDARG00000007720	sub1b	1	0.123476798170854	-0.262981851681701	0.051	0.106
60	ENSDARG00000007745	uqcrfs1	1	0.290019820158519	0.266937370779829	0.314	0.265
61	ENSDARG00000007791	ppp2r1ba	1	0.541324481287909	0.253975002237011	0.203	0.177
62	ENSDARG00000007863	tra2a	1	0.0702388077383557	0.293940801676201	0.28	0.177
63	ENSDARG00000007960	hnrnpaba	1	0.0103552914247501	0.564602227933245	0.492	0.381
64	ENSDARG00000008100	slc7a10a	1	0.345250177243846	-0.307194682044783	0.136	0.177
65	ENSDARG00000008407	tspan7b	1	0.00232303371032207	0.578786698352682	0.153	0.035
66	ENSDARG00000008678	snx3	1	0.178407825247223	0.345468605457076	0.331	0.265
67	ENSDARG00000008735	atp6ap2	1	0.00310537059961746	0.499035129514876	0.424	0.239
68	ENSDARG00000008803	marcksb	1	0.0179230771294819	0.410763748652973	0.161	0.062
69	ENSDARG00000009106	serinc1	1	0.0193869448836843	0.377006319132233	0.398	0.248
70	ENSDARG00000009313	zgc:63831	1	0.238844045949209	0.315283279194993	0.356	0.292
71	ENSDARG00000009350	atg3	1	0.012553069261011	-0.327275914642157	0.051	0.15
72	ENSDARG00000009480	pdcl	1	0.190444526431304	0.282717084050692	0.169	0.115
73	ENSDARG00000009553	gng3	1	0.0240419164817372	0.429426364653903	0.237	0.124
74	ENSDARG00000009653	lhfpl2a	1	0.0997835571961905	-0.330335235396977	0.127	0.204
75	ENSDARG00000010008	vim	1	0.183139925361544	-0.512206223307232	0.119	0.177
76	ENSDARG00000010018	qki2	1	0.198487550436782	0.302914365182048	0.119	0.071
77	ENSDARG00000010246	prmt1	1	0.284567378509677	0.369370038124654	0.127	0.088
78	ENSDARG00000010481	bzw1a	1	0.0613490740949679	0.360596044385472	0.161	0.08
79	ENSDARG00000010641	slc20a1b	1	0.0701644107907724	-0.254459874038273	0.076	0.15
80	ENSDARG00000010658	insig1	1	0.303392158476082	0.295921322411083	0.119	0.08
81	ENSDARG00000010745	dnaja2b	1	0.449012316886859	0.254493601467844	0.195	0.159
82	ENSDARG00000011272	uqcc2	1	0.263695100111058	0.414033299095769	0.11	0.071
83	ENSDARG00000011564	sfpq	1	0.219067867300824	0.32501399685068	0.153	0.106
84	ENSDARG00000011934	gyg1a	1	0.0614029525001435	0.391905116764456	0.271	0.177
85	ENSDARG00000012078	meis1b	1	0.00246239020043268	0.584780514553203	0.136	0.027
86	ENSDARG00000012603	eif3ja	1	0.57486270927923	-0.273584142525925	0.136	0.159
87	ENSDARG00000012747	rer1	1	0.00816536742488501	0.43917693316666	0.186	0.071
88	ENSDARG00000012944	myhz2	1	0.000706706897743288	-0.956522860133253	0.144	0.327
89	ENSDARG00000013087	ndrg3a	1	0.111057851610094	0.27456919071512	0.246	0.159
90	ENSDARG00000013613	anxa13l	1	0.136750623345552	-0.276905461403692	0.059	0.115
91	ENSDARG00000013708	usp9	1	0.0726353359682727	0.422101503568908	0.153	0.08
92	ENSDARG00000013732	vta1	1	0.427070240114363	0.421967725064881	0.161	0.133
93	ENSDARG00000013755	actn3a	1	0.00742768934559129	-0.726205364633139	0.068	0.177
94	ENSDARG00000013822	anapc16	1	0.0265577762617274	0.299094576344315	0.263	0.142
95	ENSDARG00000013938	psmb3	1	0.26740692928123	0.285521487230818	0.237	0.186
96	ENSDARG00000013968	psap	1	0.0362603351981749	0.319355145483988	0.441	0.31
97	ENSDARG00000013976	anxa13	1	0.0456197209732008	-0.36006570051873	0.322	0.425
98	ENSDARG00000014015	zgc:77086	1	0.0625878948107659	-0.294263003643014	0.042	0.106
99	ENSDARG00000014159	mtdha	1	0.0987912054850999	0.354988395820039	0.178	0.106
100	ENSDARG00000014171	bloc1s1	1	0.154495635761889	0.331414725734005	0.28	0.204
101	ENSDARG00000014196	myl1	1	0.323373281225773	-0.342136509775712	0.339	0.389
102	ENSDARG00000014230	dlst	1	0.772674864896296	-0.26245524265258	0.203	0.177
103	ENSDARG00000014361	tmbim4	1	0.0245284321787021	0.28637636532951	0.212	0.106
104	ENSDARG00000014420	elavl3	1	0.0339753187561498	0.381954767223102	0.22	0.115
105	ENSDARG00000014569	hnrnpr	1	0.00626774832320969	0.375159271765191	0.203	0.08
106	ENSDARG00000014871	syngr3a	1	0.145505375985267	0.412439436699164	0.102	0.053
107	ENSDARG00000015266	mab21l2	1	0.0996100152496514	0.367604216463468	0.102	0.044
108	ENSDARG00000015472	gpc4	1	0.00801932724720503	-0.325741655529159	0.025	0.115
109	ENSDARG00000015653	tnip1	1	0.0334382339164879	0.382972592712917	0.119	0.044
110	ENSDARG00000015866	apoa2	1	0.000402380334687388	-0.498067083894952	0.653	0.823
111	ENSDARG00000016253	ralab	1	0.0283244970401797	0.25925524799575	0.11	0.035
112	ENSDARG00000016470	anxa5b	1	0.00103019913775984	-1.09827349484333	0.025	0.142
113	ENSDARG00000016477	eif4a2	1	0.855682803983882	0.254758772658946	0.169	0.186
114	ENSDARG00000016691	cd9b	1	0.737600433345373	-0.845894782126375	0.161	0.177
115	ENSDARG00000016733	psat1	1	0.0332511847423878	-0.552478553159377	0.195	0.301
116	ENSDARG00000016871	smarce1	1	0.370573385496712	0.258767196050822	0.237	0.195
117	ENSDARG00000017084	bud31	1	0.112883649244178	0.370226113548531	0.339	0.257
118	ENSDARG00000017314	CELA1 (1 of many)	1	0.298094272463244	-0.526079639858543	0.322	0.372
119	ENSDARG00000017445	eif3i	1	0.113724556481922	-0.276109566832079	0.458	0.54
120	ENSDARG00000017844	copz1	1	0.0762107235145558	0.328475097665963	0.254	0.168
121	ENSDARG00000018025	tbx2a	1	0.234284459518199	-0.364546090630888	0.161	0.212
122	ENSDARG00000018145	mid1ip1l	1	0.630035067263367	-0.286438280622434	0.195	0.212
123	ENSDARG00000018149	slc38a4	1	0.323403411840328	0.347714085496728	0.119	0.08
124	ENSDARG00000018425	ddx61	1	0.0484663100786046	0.304605345540359	0.195	0.106
125	ENSDARG00000018562	cope	1	0.350259971195924	0.370721085691432	0.229	0.195
126	ENSDARG00000018890	snrpa	1	0.0212187512332513	-0.37923690083713	0.059	0.15
127	ENSDARG00000019004	smarcd1	1	0.49983337392536	0.313338992101825	0.11	0.088
128	ENSDARG00000019008	erp44	1	0.0157842862730184	0.405259924553189	0.161	0.062
129	ENSDARG00000019062	arpc5b	1	0.700146736222539	0.359924456498947	0.153	0.142
130	ENSDARG00000019113	mob3a	1	0.0534795130222231	-0.277495221114282	0.076	0.159
131	ENSDARG00000019332	ndufb4	1	0.74860389387652	-0.270203779520873	0.356	0.31
132	ENSDARG00000019383	cdc42bpb	1	0.0102870639120869	0.554769136509073	0.364	0.23
133	ENSDARG00000019392	stat5a	1	0.0829504750176511	-0.335277970646433	0.059	0.124
134	ENSDARG00000019496	esd	1	0.00596209829718974	-0.360295521646422	0.076	0.204
135	ENSDARG00000019941	sgta	1	0.00491606410350003	0.466699758699127	0.254	0.115
136	ENSDARG00000019995	bmp4	1	0.177104489546889	0.374577976311723	0.161	0.106
137	ENSDARG00000020007	col1a2	1	0.814127145592933	-0.525563986911289	0.11	0.115
138	ENSDARG00000020232	eif6	1	0.925864439629998	-0.253399139630471	0.169	0.159
139	ENSDARG00000020298	btg2	1	0.100792355273783	-0.292426349306887	0.203	0.292
140	ENSDARG00000020311	cnih1	1	0.643980457096281	0.303418925017707	0.102	0.088
141	ENSDARG00000020405	napab	1	0.0800129618912045	0.298935284937599	0.237	0.15
142	ENSDARG00000020609	snap25a	1	0.0160137258267438	0.720511873491763	0.22	0.106
143	ENSDARG00000020708	mdkb	1	0.0330811203573857	-0.579217800809082	0.475	0.558
144	ENSDARG00000020876	pdk2a	1	0.0580224060745672	0.526210947946648	0.144	0.071
145	ENSDARG00000020956	pck2	1	0.0835212748347792	0.330832243978946	0.127	0.062
146	ENSDARG00000021113	ptmaa	1	0.00301816519929231	0.516477547538152	0.644	0.487
147	ENSDARG00000021143	rtn1b	1	0.0191770888070036	0.489142961272134	0.186	0.08
148	ENSDARG00000021149	cbr1l	1	0.0584648397024585	-0.31953588346742	0.076	0.159
149	ENSDARG00000021483	cdc14b	1	0.0313859706607159	0.296227026039781	0.136	0.053
150	ENSDARG00000021811	calm3a	1	0.0300429633001958	0.463649163051564	0.542	0.434
151	ENSDARG00000021924	hsp70.3	1	1	-0.613401030239143	0.212	0.212
152	ENSDARG00000021938	alg5	1	0.0188523144859769	0.501695197120857	0.178	0.08
153	ENSDARG00000021973	st13	1	0.0930693453747561	-0.311073472118235	0.169	0.257
154	ENSDARG00000021975	ginm1	1	0.00708279714832562	0.454170112660373	0.339	0.195
155	ENSDARG00000021987	plecb	1	0.0493334912944245	-0.329924645944508	0.144	0.248
156	ENSDARG00000022456	eno1a	1	0.0882333393877363	0.25449482461306	0.297	0.195
157	ENSDARG00000022509	cox4i2	1	0.0645798269403239	-0.349858343947942	0.424	0.522
158	ENSDARG00000023174	fez1	1	0.091397742587714	0.268309845213243	0.127	0.062
159	ENSDARG00000023190	kpna4	1	0.343684772741015	0.343263583870226	0.102	0.071
160	ENSDARG00000023448	galnt14	1	0.00276560569715442	0.5042511935368	0.237	0.097
161	ENSDARG00000023672	timm8a	1	0.280825893912072	0.343788128299892	0.119	0.08
162	ENSDARG00000023713	aqp1a.1	1	0.517111924379498	-0.448736000674534	0.381	0.407
163	ENSDARG00000023852	lsm4	1	0.162735408701548	0.414532726945553	0.229	0.159
164	ENSDARG00000023963	tpm4a	1	0.129456315988715	-0.352584843349358	0.153	0.23
165	ENSDARG00000023989	pef1	1	0.299960674532531	-0.316903622970634	0.246	0.292
166	ENSDARG00000024693	lysmd3	1	0.00228775618684365	0.274157270350145	0.102	0.009
167	ENSDARG00000024746	hsp90aa1.2	1	0.130915754701708	-0.686933941632808	0.153	0.23
168	ENSDARG00000025012	tpi1a	1	0.428546543320663	0.250061212026051	0.178	0.15
169	ENSDARG00000025024	pnoca	1	0.176788601762752	0.354927192237564	0.11	0.062
170	ENSDARG00000025254	s100a10b	1	0.153791865337306	-0.298661345497307	0.169	0.248
171	ENSDARG00000025326	myl12.2	1	0.0294544413257455	0.47424399234141	0.254	0.15
172	ENSDARG00000025522	sgk1	1	0.628046714245202	-0.430061456289547	0.195	0.212
173	ENSDARG00000025595	agmo	1	0.119295639352002	0.271717450438836	0.288	0.204
174	ENSDARG00000025855	camk2n1a	1	0.269482545691292	0.269602207741487	0.153	0.106
175	ENSDARG00000026531	alcama	1	0.0974424351183262	0.346857276506409	0.254	0.168
176	ENSDARG00000026655	tspo	1	0.014345292677636	0.406845588487863	0.525	0.398
177	ENSDARG00000026726	anxa1a	1	0.101006047026663	-0.350596633700916	0.22	0.319
178	ENSDARG00000026845	rhoaa	1	0.117517479354207	0.315040280471562	0.297	0.212
179	ENSDARG00000027199	smad1	1	0.0514855652869304	0.301208921303736	0.237	0.142
180	ENSDARG00000027249	btg1	1	0.00196775617862914	0.421513084709283	0.61	0.398
181	ENSDARG00000027397	vangl2	1	0.346805929488928	0.253045012732923	0.136	0.097
182	ENSDARG00000028119	sumo3a	1	0.0119037590651675	0.371973069106065	0.322	0.186
183	ENSDARG00000028201	commd8	1	0.0692302605763967	0.471453495340167	0.161	0.088
184	ENSDARG00000028618	krt18b	1	0.00146492493480689	0.527845001180426	0.661	0.522
185	ENSDARG00000029072	klf6a	1	0.022399757438419	-0.472895142150648	0.11	0.221
186	ENSDARG00000029353	serpine2	1	0.0780172115541731	-0.256947277891978	0.331	0.442
187	ENSDARG00000029402	sort1a	1	0.491411239892306	0.254168831652154	0.288	0.248
188	ENSDARG00000029443	zgc:92242	1	0.198792655712484	-0.322605346618212	0.093	0.142
189	ENSDARG00000029524	impdh1b	1	0.638790466738865	-0.264723643025892	0.28	0.283
190	ENSDARG00000029544	id2b	1	0.243947759025744	0.280080946117455	0.237	0.177
191	ENSDARG00000029587	msra	1	0.0608585726990377	0.268078960933835	0.136	0.062
192	ENSDARG00000029818	srsf5a	1	0.0263186741731878	0.334214988676213	0.636	0.513
193	ENSDARG00000030012	lrrfip1a	1	0.543119091936231	0.27696231892152	0.119	0.097
194	ENSDARG00000030106	stmn4	1	0.00421036170438923	0.529693418406169	0.161	0.044
195	ENSDARG00000030116	susd6	1	0.213304481329459	0.256642080098235	0.169	0.115
196	ENSDARG00000030139	sdhdb	1	0.00524370315443291	0.403022630356877	0.246	0.106
197	ENSDARG00000030161	ppp1r14bb	1	0.272105380351729	-0.307649728157013	0.169	0.221
198	ENSDARG00000030241	vbp1	1	0.00728634972646348	0.408197467950474	0.288	0.142
199	ENSDARG00000030440	rsrp1	1	0.0173255031726275	0.531221389310544	0.407	0.301
200	ENSDARG00000030448	sppl2	1	0.0845166314245557	0.498243909493387	0.102	0.044
201	ENSDARG00000030881	baxb	1	0.230403554081526	-0.310844980099824	0.195	0.248
202	ENSDARG00000030949	srprb	1	0.116888114691848	0.374901708717891	0.22	0.15
203	ENSDARG00000031044	lipg	1	0.223949923718237	-0.325212404365055	0.119	0.177
204	ENSDARG00000031100	ivns1abpa	1	0.0402646005216926	-0.456614203387665	0.237	0.345
205	ENSDARG00000031164	tuba8l2	1	0.118891315679703	0.302375448853376	0.161	0.097
206	ENSDARG00000031317	ppdpfb	1	0.0625354406374722	0.256848153723115	0.771	0.681
207	ENSDARG00000031343	rab6bb	1	0.0280123632044132	0.430698951111579	0.11	0.035
208	ENSDARG00000031683	fosab	1	0.7452508767829	-0.303441149417904	0.178	0.195
209	ENSDARG00000031720	clstn1	1	0.449269159784885	0.268206503601708	0.169	0.142
210	ENSDARG00000032131	drd3	1	0.0227617985661912	0.37827810370637	0.398	0.265
211	ENSDARG00000032175	puf60a	1	0.336304256820152	0.29576755606092	0.144	0.106
212	ENSDARG00000032619	tob1a	1	0.142844295048576	0.43927915528987	0.356	0.274
213	ENSDARG00000032836	pvalb5	1	0.140113219923671	-0.308118756561094	0.068	0.124
214	ENSDARG00000032970	cox4i1	1	0.14042542850296	0.282531687541617	0.61	0.522
215	ENSDARG00000033138	lyrm2	1	0.690877894724022	0.253229379874439	0.212	0.195
216	ENSDARG00000033285	gsto2	1	0.0173696141718722	-0.424155715611145	0.127	0.248
217	ENSDARG00000033382	grifin	1	0.00411778058290801	-0.60481061814912	0.034	0.142
218	ENSDARG00000033655	stmn1b	1	0.00525941743626466	0.505173379901557	0.466	0.292
219	ENSDARG00000033832	ampd1	1	0.222982291196196	-0.519855608633281	0.119	0.168
220	ENSDARG00000034240	capza1a	1	0.356320933824303	-0.373427896963702	0.347	0.381
221	ENSDARG00000034326	ing3	1	0.0155204148634789	0.425972731375642	0.203	0.097
222	ENSDARG00000034470	aldoab	1	0.0393371477308521	0.419153410887711	0.119	0.044
223	ENSDARG00000034705	pvalb7	1	0.0116859354467668	0.493743584697644	0.11	0.027
224	ENSDARG00000034823	copg2	1	0.0607707191275154	-0.332585495852098	0.042	0.106
225	ENSDARG00000035325	srsf7a	1	0.0422049234253249	-0.283135175961387	0.195	0.31
226	ENSDARG00000035399	ankra2	1	0.0192735412275382	0.43101946634201	0.102	0.027
227	ENSDARG00000035622	xbp1	1	0.305051841357305	0.364101296286328	0.297	0.248
228	ENSDARG00000035751	ipo7	1	0.0915058491472336	-0.461377137477415	0.195	0.274
229	ENSDARG00000035798	gngt1	1	0.400215076832581	-0.324417351917144	0.076	0.106
230	ENSDARG00000036040	atg13	1	0.220676798760692	0.292641934463381	0.144	0.097
231	ENSDARG00000036107	txnipa	1	0.051409301319781	-0.322094250402431	0.212	0.327
232	ENSDARG00000036291	nucb2b	1	0.181514969389952	0.276217603094627	0.229	0.159
233	ENSDARG00000036427	slc3a2a	1	0.186468749460748	-0.268241457771888	0.068	0.115
234	ENSDARG00000036577	atp6v0cb	1	0.155705640189653	0.63268006911543	0.297	0.23
235	ENSDARG00000036684	ndufa7	1	0.541413100523687	0.353138362712288	0.186	0.168
236	ENSDARG00000036830	krt91	1	0.0305085104775806	-0.278101214393907	0.763	0.823
237	ENSDARG00000036832	cyt1l	1	0.000232719319222167	-0.464664486048704	0.119	0.336
238	ENSDARG00000036840	krt15	1	0.000112225315563635	-0.696475602973305	0.119	0.327
239	ENSDARG00000037012	slc3a2b	1	0.102141621413027	0.270032367795401	0.178	0.106
240	ENSDARG00000037108	pfdn6	1	0.623967648323727	-0.337016422393573	0.203	0.212
241	ENSDARG00000037259	ndufb6	1	0.225361559877455	-0.421046129611125	0.178	0.239
242	ENSDARG00000037402	lim2.3	1	0.00121636454034468	-0.596159508886768	0.008	0.106
243	ENSDARG00000037587	SYNPR	1	0.0295638235877138	-0.633786372993684	0.059	0.142
244	ENSDARG00000037804	phlda3	1	0.175965010397431	-0.369909175935426	0.093	0.15
245	ENSDARG00000037935	aldh16a1	1	0.00624782528547747	0.442551635639669	0.28	0.133
246	ENSDARG00000037962	psmb7	1	0.534636405949491	-0.252310528916519	0.254	0.274
247	ENSDARG00000037965	srrm2	1	0.10168241166648	-0.294594713656436	0.127	0.204
248	ENSDARG00000037998	flot1b	1	0.0220256492245413	-0.481151654369414	0.297	0.416
249	ENSDARG00000038076	romo1	1	0.000966066930727327	0.297819821848374	0.873	0.726
250	ENSDARG00000038141	atf4b	1	0.00827815916567666	0.428316560058598	0.398	0.257
251	ENSDARG00000038153	lgals2b	1	0.00453294920017615	0.546364479480701	0.263	0.115
252	ENSDARG00000038159	tcf7l1a	1	0.156079078114613	0.271650700198118	0.169	0.106
253	ENSDARG00000038439	fabp10a	1	0.000791653271417131	-0.441588300282216	0.407	0.637
254	ENSDARG00000038559	h1f0	1	0.151846067018036	0.297271055054421	0.559	0.513
255	ENSDARG00000038574	scg2b	1	0.0111046691987228	0.686170390345401	0.11	0.027
256	ENSDARG00000038870	slu7	1	0.0739882872170591	0.336306088505634	0.178	0.106
257	ENSDARG00000039302	terfa	1	0.0535825797648203	0.384610466300759	0.11	0.044
258	ENSDARG00000039392	wnk1b	1	0.0539192906766874	0.378489287102765	0.186	0.097
259	ENSDARG00000039729	asap1b	1	0.0932931069981974	0.485085241277117	0.11	0.053
260	ENSDARG00000039882	ap3s2	1	0.0831491135315389	-0.39450361988623	0.195	0.283
261	ENSDARG00000040192	nenf	1	0.856165087859236	-0.341088149861214	0.144	0.142
262	ENSDARG00000040295	apoeb	1	0.0334232178202681	-0.281161641791979	0.195	0.097
263	ENSDARG00000040440	snrpd2	1	0.164249748417991	0.276160712810675	0.229	0.168
264	ENSDARG00000040815	tsku	1	0.309502882613757	-0.261415499140168	0.102	0.142
265	ENSDARG00000040822	fundc1	1	0.13614187558618	0.402487642755891	0.195	0.133
266	ENSDARG00000040988	tpi1b	1	0.139981276354578	0.294006433701194	0.339	0.257
267	ENSDARG00000041332	tmem33	1	0.105960666877197	-0.420432631491821	0.051	0.106
268	ENSDARG00000041363	dctn3	1	0.104195442598805	-0.272552994872938	0.229	0.31
269	ENSDARG00000041449	spred1	1	0.10609217369575	0.297948587423186	0.136	0.071
270	ENSDARG00000041569	ces2	1	0.0245299756761226	-0.403126019581194	0.042	0.124
271	ENSDARG00000042018	fhl2a	1	0.12562511356064	-0.271704302213909	0.39	0.46
272	ENSDARG00000042133	si:dkey-51e6.1	1	0.0338523043884736	0.471733254865322	0.144	0.062
273	ENSDARG00000042245	myl13	1	0.876815192487	-0.366586893359822	0.153	0.142
274	ENSDARG00000042252	eif4h	1	0.00932224793270566	0.395271532270334	0.169	0.062
275	ENSDARG00000042319	cdca4	1	0.0162568584784822	0.306505627264823	0.161	0.062
276	ENSDARG00000042322	si:dkey-177p2.6	1	0.684207408681409	0.339720403371704	0.195	0.186
277	ENSDARG00000042533	gstm.1	1	0.205445706365527	-0.339541637038656	0.195	0.265
278	ENSDARG00000042777	ndufa11	1	0.00769556869100605	0.294061926143441	0.297	0.15
279	ENSDARG00000042837	atp1b3b	1	0.0638241341892744	-0.267267671489465	0.042	0.106
280	ENSDARG00000042864	rpl7l1	1	0.386716025675023	-0.265714828125152	0.093	0.124
281	ENSDARG00000043257	ckbb	1	0.000375445843927275	0.38153380762368	0.593	0.336
282	ENSDARG00000043581	gadd45aa	1	0.52873350355139	0.29616635501397	0.102	0.08
283	ENSDARG00000043848	sod1	1	0.127282744779924	-0.270880947506626	0.576	0.646
284	ENSDARG00000044073	fuca2	1	0.0488885740103351	0.372646387372805	0.186	0.097
285	ENSDARG00000044102	znf593	1	0.442432871628509	-0.294530942826292	0.144	0.177
286	ENSDARG00000044254	anxa3b	1	0.227912690374273	0.325420144720592	0.331	0.265
287	ENSDARG00000044301	atf1	1	0.150251949881452	0.349795822183035	0.102	0.053
288	ENSDARG00000044751	ddt	1	0.309264102237965	-0.325440971003993	0.203	0.248
289	ENSDARG00000044902	atp2b2	1	0.315087082189784	0.285058933898491	0.212	0.168
290	ENSDARG00000045019	aamp	1	0.0672663426434804	0.250792449282394	0.288	0.195
291	ENSDARG00000045132	vdac1	1	0.286115813711656	-0.263028317525576	0.483	0.531
292	ENSDARG00000045297	phb2a	1	0.0129863828663231	-0.405647679345167	0.076	0.177
293	ENSDARG00000045359	elocb	1	0.0616540024928663	0.396076329496422	0.398	0.292
294	ENSDARG00000045367	tuba1b	1	0.392318137572579	-0.350318653173872	0.11	0.142
295	ENSDARG00000045542	lamtor4	1	0.213939356375221	-0.334961802513086	0.22	0.274
296	ENSDARG00000045598	si:dkey-180p18.9	1	0.466681266450704	0.267157997629734	0.136	0.106
297	ENSDARG00000045618	clta	1	0.363771018603868	-0.27054854841743	0.237	0.283
298	ENSDARG00000045639	elavl4	1	0.224581017322735	0.37493564700096	0.22	0.159
299	ENSDARG00000045768	cry1aa	1	0.0362244063313422	0.290673470684098	0.178	0.088
300	ENSDARG00000045888	acat1	1	0.046336576995931	0.30612368703876	0.297	0.186
301	ENSDARG00000045945	syn2a	1	0.190084472839273	0.256452267463758	0.11	0.062
302	ENSDARG00000051748	ccnd2a	1	0.521010240475165	0.266745209174279	0.102	0.08
303	ENSDARG00000052438	actr2a	1	0.410046547799838	0.266101228972233	0.119	0.088
304	ENSDARG00000052623	bsdc1	1	0.00637278023585208	0.530067058165797	0.246	0.115
305	ENSDARG00000052649	ube2ia	1	0.138622238907592	0.267771564371691	0.22	0.15
306	ENSDARG00000052746	grinab	1	0.00154879318361972	0.399949143031331	0.229	0.08
307	ENSDARG00000053097	hsf2	1	0.0392983426573092	0.342762161904001	0.263	0.159
308	ENSDARG00000053129	carhsp1	1	0.132543028391551	0.318820967406444	0.22	0.15
309	ENSDARG00000053269	slc2a15b	1	0.234355032848508	-0.298324208251816	0.144	0.195
310	ENSDARG00000053291	pnrc2	1	0.0163256301743854	0.281327136240373	0.788	0.673
311	ENSDARG00000053358	basp1	1	0.0990487112182852	0.36061919010415	0.136	0.071
312	ENSDARG00000053404	PPP2CA	1	0.0283244970401797	0.329382050433448	0.11	0.035
313	ENSDARG00000053858	crip1	1	0.469756530353142	-0.411038534083092	0.305	0.248
314	ENSDARG00000053990	hmgb2b	1	0.0143202442593171	0.521674732528462	0.475	0.354
315	ENSDARG00000054058	h1fx	1	0.256038875033311	-0.297110843680252	0.347	0.407
316	ENSDARG00000054191	pgk1	1	0.104684657848059	0.261642447624368	0.195	0.124
317	ENSDARG00000054213	hectd1	1	0.0683879179629198	0.274109604271478	0.169	0.088
318	ENSDARG00000054271	cdkn1bb	1	0.0334311709395982	0.370392534188086	0.373	0.257
319	ENSDARG00000054292	si:ch211-14a17.11	1	0.170389663165884	0.286755892307909	0.119	0.071
320	ENSDARG00000054442	cbx1b	1	0.193753541108899	0.424806782680327	0.169	0.115
321	ENSDARG00000054539	lrp10	1	0.304653529719321	0.370621218639562	0.144	0.106
322	ENSDARG00000054610	coro1a	1	0.16788591111426	-0.41050148110348	0.11	0.168
323	ENSDARG00000054907	cox7a2l	1	0.621331292135186	-0.276014135497906	0.144	0.115
324	ENSDARG00000054911	tmsb	1	0.156350103734456	0.362833681196332	0.102	0.053
325	ENSDARG00000054942	lgals2a	1	0.0304572043481417	0.380267094679054	0.441	0.292
326	ENSDARG00000055086	ggnbp2	1	0.0638241341892744	-0.31062549227199	0.042	0.106
327	ENSDARG00000055381	bambia	1	0.633130781024588	0.347309528059767	0.136	0.115
328	ENSDARG00000055455	gpm6aa	1	0.0365165705130681	0.881897598442307	0.28	0.186
329	ENSDARG00000055618	acta1b	1	0.166883971690155	-0.443627056104746	0.119	0.177
330	ENSDARG00000055708	timm8b	1	0.235947280730857	0.261120803552918	0.153	0.106
331	ENSDARG00000055837	arhgef1b	1	0.211646298634404	0.30397996647109	0.144	0.097
332	ENSDARG00000055874	cpe	1	0.256238327573871	0.439712080192966	0.119	0.08
333	ENSDARG00000055903	luc7l	1	0.02552232914935	-0.255195681665858	0.059	0.15
334	ENSDARG00000056235	smndc1	1	0.0214262931373935	0.300792701409935	0.237	0.124
335	ENSDARG00000056248	si:dkey-183i3.5	1	0.0227984689898042	-0.580453926766595	0.203	0.327
336	ENSDARG00000056427	auts2a	1	0.0270944869472439	0.390566511441661	0.136	0.053
337	ENSDARG00000056438	her9	1	0.0827711541871401	-0.43766705027477	0.076	0.142
338	ENSDARG00000056481	vat1	1	0.147437003399289	-0.397959078652725	0.076	0.133
339	ENSDARG00000056498	crp2	1	0.52153987124931	0.464213251064392	0.119	0.097
340	ENSDARG00000056653	fhl1b	1	0.679836993856854	-0.31795935876637	0.136	0.15
341	ENSDARG00000056740	tmeff1b	1	0.0456698473580238	0.39960436185403	0.127	0.053
342	ENSDARG00000056831	gng2	1	0.0863193311100899	0.271396437080545	0.127	0.062
343	ENSDARG00000056855	gatc	1	0.41591374809089	0.275279152287751	0.22	0.186
344	ENSDARG00000056856	tax1bp1b	1	0.271979603946948	-0.325979651267733	0.186	0.23
345	ENSDARG00000057805	mrpl28	1	0.153888690028451	0.282926420513913	0.102	0.053
346	ENSDARG00000057853	atp6v0ca	1	0.0823022135957554	-0.306116112768329	0.297	0.389
347	ENSDARG00000057913	syt11a	1	0.130155727539276	0.355687290625851	0.169	0.106
348	ENSDARG00000058203	smc1al	1	0.0495030852041325	0.412646398371269	0.246	0.15
349	ENSDARG00000058225	arpc4l	1	0.0407830291976716	0.351201731623762	0.254	0.15
350	ENSDARG00000058354	selenot1a	1	0.00734813386735272	-0.539854190332501	0.186	0.319
351	ENSDARG00000058366	si:dkey-222f8.3	1	0.0954541593996557	-0.25399390403223	0.186	0.274
352	ENSDARG00000058492	si:dkey-30c15.17	1	0.0879762134626064	-0.309968542685349	0.059	0.124
353	ENSDARG00000058730	rdh10a	1	0.256711284373664	0.44972171980448	0.246	0.195
354	ENSDARG00000059057	atpv0e2	1	0.149439305915773	0.510770877735771	0.22	0.159
355	ENSDARG00000059177	tax1bp3	1	0.501158338377925	-0.29709745119884	0.119	0.142
356	ENSDARG00000059680	fscn1a	1	0.633826987530266	0.301551019627435	0.212	0.204
357	ENSDARG00000059805	slc25a38a	1	0.231704760509597	0.262249276652298	0.169	0.115
358	ENSDARG00000059836	ddit3	1	0.00770602368551248	0.429842571417661	0.212	0.088
359	ENSDARG00000059908	si:ch211-217k17.7	1	0.498168259556227	-0.266948807780004	0.169	0.204
360	ENSDARG00000061187	cbx5	1	0.181712685238414	0.492398902170787	0.178	0.124
361	ENSDARG00000061228	pfdn4	1	0.191758656273086	0.359210136214762	0.398	0.319
362	ENSDARG00000061405	eva1a	1	0.148839785117793	-0.318677607982685	0.127	0.195
363	ENSDARG00000061647	nrxn1a	1	0.103382388478382	0.325146968410471	0.11	0.053
364	ENSDARG00000061946	commd4	1	0.112522672399028	-0.266005990375454	0.051	0.106
365	ENSDARG00000062382	snapin	1	0.0164626617915688	0.335921452738712	0.288	0.159
366	ENSDARG00000062688	gpnmb	1	0.841045248481494	-0.277384955546479	0.847	0.779
367	ENSDARG00000063535	chd4a	1	0.0113920116662445	0.350661435684981	0.11	0.027
368	ENSDARG00000063626	ddx21	1	0.051889373576368	0.34849520140382	0.492	0.389
369	ENSDARG00000063911	mt-atp6	1	0.00318111281458006	-0.429171465394854	0.839	0.903
370	ENSDARG00000063914	mt-nd3	1	0.892034746997393	-0.259405173588988	0.483	0.451
371	ENSDARG00000063917	mt-nd4	1	0.255996926583587	-0.354576037364439	0.593	0.637
372	ENSDARG00000063924	mt-cyb	1	0.0273919068465676	-0.426721050955673	0.864	0.894
373	ENSDARG00000067520	zgc:158482	1	0.392755242520963	-0.334028381569473	0.093	0.124
374	ENSDARG00000067990	myhz1.1	1	0.178019794590677	-0.257925625049204	0.627	0.681
375	ENSDARG00000068265	tomm5	1	0.0170841126675459	0.477781095792703	0.542	0.407
376	ENSDARG00000068401	yap1	1	0.0699357040657215	-0.362482314340004	0.093	0.168
377	ENSDARG00000068582	rnf44	1	0.77705064191119	-0.342007229488701	0.119	0.124
378	ENSDARG00000068708	ifrd1	1	0.0596425288963385	0.397336166959894	0.212	0.124
379	ENSDARG00000068868	nap1l4b	1	0.0365081652757125	-0.355657989182556	0.042	0.115
380	ENSDARG00000068996	hist2h2l	1	0.0263215622887684	0.515773465899755	0.305	0.186
381	ENSDARG00000069090	atp6v0d1	1	0.569867376101996	-0.287837890788392	0.22	0.239
382	ENSDARG00000069100	aldh9a1a.1	1	0.010400147388024	0.339439513937947	0.72	0.566
383	ENSDARG00000069464	cox7a1	1	0.0674588395587549	-0.585626412473731	0.059	0.124
384	ENSDARG00000069827	crygm2d11	1	0.000155851984003727	-0.887026111583556	0.051	0.221
385	ENSDARG00000069910	gtf2f2a	1	0.327555936976302	0.318878474231994	0.153	0.115
386	ENSDARG00000069946	itga6b	1	0.302671315829765	-0.274879937207691	0.127	0.168
387	ENSDARG00000070155	tuba8l3	1	0.00351108812543711	0.443635710527979	0.432	0.265
388	ENSDARG00000070391	tspan4b	1	0.0469685634630863	0.323367121718481	0.127	0.053
389	ENSDARG00000070426	chac1	1	0.142838931651739	0.381943517049597	0.5	0.442
390	ENSDARG00000070475	khdrbs1b	1	0.0934636997225672	-0.259416012523542	0.068	0.133
391	ENSDARG00000070560	nap1l4a	1	0.0031288041120041	0.333173684617205	0.178	0.053
392	ENSDARG00000070607	mrpl36	1	0.201137222477655	-0.363102489355826	0.153	0.212
393	ENSDARG00000070686	cdipt	1	0.219075869758582	-0.281456368768894	0.085	0.133
394	ENSDARG00000070795	eaf1	1	0.0201326815691435	0.29605417288943	0.127	0.044
395	ENSDARG00000070824	ndufb5	1	1	0.25824539528668	0.22	0.23
396	ENSDARG00000070835	tnnc2	1	0.234507489379316	0.253099456479635	0.466	0.372
397	ENSDARG00000070922	cnbpb	1	0.0992436788475762	0.26786449368813	0.551	0.469
398	ENSDARG00000070961	lepr	1	0.356173066017335	0.329034889666529	0.102	0.071
399	ENSDARG00000071224	si:ch211-133n4.4	1	0.0412736307637386	0.387528682279388	0.186	0.097
400	ENSDARG00000071425	nat9	1	0.191106446637773	0.367137759743841	0.127	0.08
401	ENSDARG00000071626	ptgdsb.2	1	0.0608690327445047	-0.599371089047354	0.085	0.159
402	ENSDARG00000073750	crygm2d18	1	0.000358878756692391	-0.67658373293931	0.034	0.177
403	ENSDARG00000073786	cmbl	1	0.0414385232374568	-0.499424922468387	0.169	0.274
404	ENSDARG00000073837	senp2	1	0.287867744922657	0.33758653459417	0.127	0.088
405	ENSDARG00000074266	si:ch1073-314i13.4	1	0.0234370538349075	0.456956472139522	0.153	0.062
406	ENSDARG00000074552	ndufs7	1	0.0977354277595854	-0.484641527623306	0.254	0.345
407	ENSDARG00000074572	zgc:56304	1	0.0239487763734623	0.490556389185245	0.254	0.142
408	ENSDARG00000074752	hlfa	1	0.00383725980264001	0.417531215578277	0.11	0.018
409	ENSDARG00000075132	fh	1	0.00456694184319799	-0.280818054849923	0.017	0.106
410	ENSDARG00000075173	si:ch1073-322p19.1	1	0.0287736299730103	0.271595149591032	0.127	0.044
411	ENSDARG00000075211	chd7	1	0.179970726278675	-0.356304171576041	0.068	0.115
412	ENSDARG00000075282	irs2b	1	0.622729998163657	-0.258324877941542	0.161	0.177
413	ENSDARG00000076092	slc31a2	1	0.00443619812685136	-0.432813145327329	0.059	0.177
414	ENSDARG00000076128	prkar1aa	1	0.543373043505166	0.399706274842071	0.186	0.168
415	ENSDARG00000076290	calr	1	0.584252593146206	0.287139792070996	0.127	0.106
416	ENSDARG00000076386	epdl1	1	0.594443524179238	0.3294818687395	0.246	0.221
417	ENSDARG00000076486	acp1	1	0.0988368906810124	-0.483972380131742	0.051	0.106
418	ENSDARG00000076509	polr2d	1	0.326676306165543	0.274352741598081	0.186	0.142
419	ENSDARG00000076568	sec61b	1	0.373480601054827	-0.267953038376519	0.483	0.478
420	ENSDARG00000076572	crygm2d7	1	0.000191021461882464	-0.741010864720497	0.085	0.274
421	ENSDARG00000076847	tnrc6c1	1	0.554382091702603	0.272791889780409	0.237	0.212
422	ENSDARG00000076891	rfxap	1	0.264762684335879	0.260609175537992	0.246	0.195
423	ENSDARG00000077785	atf5b	1	0.399482929407047	0.28895123534586	0.136	0.106
424	ENSDARG00000077811	sox11a	1	0.250434003646219	0.474424430247818	0.11	0.071
425	ENSDARG00000077815	cdc26	1	0.469125741277119	0.290705683771306	0.161	0.133
426	ENSDARG00000077870	taf9	1	0.218362015317185	-0.305541853924911	0.127	0.186
427	ENSDARG00000078247	vip	1	0.187368024263126	0.468528688269486	0.11	0.062
428	ENSDARG00000078473	nucks1a	1	0.155390931767907	0.462535527685907	0.178	0.124
429	ENSDARG00000078523	ddr1	1	0.193524118178717	-0.371453879141953	0.076	0.124
430	ENSDARG00000078686	arl8a	1	0.384606971270914	0.250121847716955	0.195	0.159
431	ENSDARG00000079632	si:dkey-28b4.7	1	0.237431237410092	0.388862178205787	0.203	0.15
432	ENSDARG00000079687	rnf10	1	0.365235335077836	0.278380589841267	0.305	0.265
433	ENSDARG00000086762	gsdmea	1	0.678453290107892	0.357948193865153	0.119	0.106
434	ENSDARG00000086881	ier2b	1	0.323418020495737	-0.253601440032761	0.085	0.124
435	ENSDARG00000087164	crygm2d4	1	0.0427294964728361	-0.585353007616929	0.076	0.159
436	ENSDARG00000087188	nfil3-6	1	0.29119208966298	0.383162662004536	0.246	0.195
437	ENSDARG00000087390	hbbe1.3	1	0.1671929551773	0.373138289998281	0.119	0.186
438	ENSDARG00000087636	hmgn6	1	0.121533897141285	0.280532789905658	0.568	0.46
439	ENSDARG00000088959	pdxka	1	0.022258440580257	-0.285549084579009	0.042	0.124
440	ENSDARG00000089302	hnrnpa0a	1	0.151766675706554	0.371065915327785	0.263	0.195
441	ENSDARG00000089382	zgc:158463	1	0.859389912901114	0.27711049947938	0.322	0.319
442	ENSDARG00000089441	si:ch211-105c13.3	1	0.0969196625861776	-0.309314589734465	0.297	0.398
443	ENSDARG00000089877	si:dkeyp-75h12.5	1	0.168378139665025	0.368248518879808	0.195	0.133
444	ENSDARG00000089976	spcs3	1	0.258659897464147	-0.566148821906771	0.169	0.221
445	ENSDARG00000090268	krtt1c19e	1	0.000496785849000032	-0.674712649916476	0.398	0.611
446	ENSDARG00000090286	serpina1	1	0.0519785782718256	-0.595196639827658	0.059	0.133
447	ENSDARG00000090552	si:dkey-7j14.6	1	0.0383881122580443	-0.3990549529127	0.237	0.345
448	ENSDARG00000090600	si:ch211-213a13.1	1	0.0143981024240866	0.482686556970963	0.119	0.035
449	ENSDARG00000090788	cstf2	1	0.0539059019351229	0.288088087735597	0.136	0.062
450	ENSDARG00000091079	si:zfos-1192g2.3	1	0.0463139718137301	0.335317991006496	0.254	0.15
451	ENSDARG00000091111	si:ch211-15b10.6	1	0.0669489180020681	0.284338019619716	0.356	0.248
452	ENSDARG00000092033	si:dkey-239h2.3	1	0.25834263140412	0.330091913989852	0.322	0.274
453	ENSDARG00000092115	eif4a1a	1	0.394842493778771	0.334692865167229	0.169	0.133
454	ENSDARG00000092947	cyt1	1	0.00729305028116603	-0.325223215408374	0.695	0.805
455	ENSDARG00000093058	STMP1	1	0.553773258388079	-0.303200949568308	0.263	0.274
456	ENSDARG00000093406	zgc:111986	1	0.235233579759075	0.286955857630646	0.381	0.327
457	ENSDARG00000093549	selenop	1	0.220904151854135	-0.283659261722497	0.254	0.319
458	ENSDARG00000093584	zgc:193505	1	0.256502341693064	0.425524186414747	0.102	0.062
459	ENSDARG00000093760	si:ch211-197h24.9	1	0.211395203903662	0.350340760403741	0.305	0.248
460	ENSDARG00000094277	mrpl44	1	0.0462094287227714	0.310190263978232	0.102	0.035
461	ENSDARG00000095451	si:ch211-196l7.4	1	0.316543359578334	-0.256100484161951	0.475	0.496
462	ENSDARG00000095774	emd	1	0.176788601762752	0.315913832858943	0.11	0.062
463	ENSDARG00000096118	ost4	1	0.037423201462952	-0.342155150639552	0.059	0.142
464	ENSDARG00000096249	ap1m1	1	0.231331834240522	0.263646610779977	0.144	0.097
465	ENSDARG00000096257	si:ch73-367p23.2	1	0.943221910741738	-0.39991743522868	0.195	0.195
466	ENSDARG00000097528	si:dkey-7j14.5	1	0.0190029064514963	0.341114374790962	0.119	0.035
467	ENSDARG00000098141	supt3h	1	0.652372599751915	0.291081012162307	0.119	0.106
468	ENSDARG00000098312	scarb2a	1	0.0589974781421613	-0.315930990152672	0.042	0.106
469	ENSDARG00000098443	zfand6	1	0.136880201803865	0.335851917900298	0.212	0.142
470	ENSDARG00000098486	tollip	1	0.023814709783834	0.262805132328843	0.169	0.071
471	ENSDARG00000098591	tubb2b	1	0.0211670623581748	0.536527543002271	0.297	0.177
472	ENSDARG00000098813	stx12	1	0.189035153435568	-0.38098370834894	0.11	0.168
473	ENSDARG00000098820	ftr67	1	0.0485653295429579	0.258652145522126	0.229	0.133
474	ENSDARG00000098935	bxdc2	1	0.0273969815025574	0.469182169611071	0.11	0.035
475	ENSDARG00000099175	hmgb1a	1	0.0066739783093668	0.339885112592837	0.653	0.487
476	ENSDARG00000099203	atp1b2a	1	0.219370075230399	0.439155857558863	0.144	0.097
477	ENSDARG00000099236	sept10	1	0.12084097314963	0.35072047989054	0.246	0.168
478	ENSDARG00000099283	epb41a	1	0.0310827403346593	0.291340953794351	0.136	0.053
479	ENSDARG00000099306	zgc:175088	1	0.0032160453535346	-0.718746793118388	0.178	0.319
480	ENSDARG00000099420	nme2b.2	1	0.295910189862555	-0.28436793392943	0.347	0.416
481	ENSDARG00000099510	cnn3a	1	0.108544486942572	-0.307691798101916	0.093	0.159
482	ENSDARG00000099667	snrpg	1	0.295115197459461	-0.30842199947142	0.085	0.124
483	ENSDARG00000099729	pcdh10a	1	0.0033893042788017	0.554597001648463	0.314	0.159
484	ENSDARG00000099865	hnrnpabb	1	0.223879340748077	0.314567269281409	0.347	0.292
485	ENSDARG00000100114	sf3a3	1	0.497322477199174	-0.264426817565596	0.085	0.106
486	ENSDARG00000100133	cnmd	1	0.656814560964764	-0.301379645581998	0.102	0.08
487	ENSDARG00000100209	prpf39	1	0.150561450431342	-0.254291000376035	0.085	0.142
488	ENSDARG00000100331	SMIM10	1	0.85977238848874	-0.305957867630302	0.11	0.097
489	ENSDARG00000100398	pax7a	1	0.409024990403279	0.256791003742354	0.169	0.133
490	ENSDARG00000100823	selenok	1	0.707578640504433	-0.25173469694333	0.186	0.195
491	ENSDARG00000101216	meaf6	1	0.0019387825435394	0.42795023823344	0.356	0.177
492	ENSDARG00000101251	ldha	1	0.0102576935719689	0.42460456768975	0.127	0.035
493	ENSDARG00000101295	psmd4a	1	0.1135138163456	0.28523710561684	0.153	0.088
494	ENSDARG00000101324	apoa1b	1	0.000738342317424575	-0.426282006485205	0.61	0.779
495	ENSDARG00000101687	CU929259.1	1	0.57623994615698	-0.372817470094887	0.22	0.23
496	ENSDARG00000101813	nap1l1	1	0.269007962661744	-0.269229546672759	0.119	0.168
497	ENSDARG00000101903	zfyve9a	1	0.0513336868464021	-0.351638743847447	0.076	0.159
498	ENSDARG00000102017	trpc4b	1	0.0979739543305265	-0.367312102989687	0.051	0.106
499	ENSDARG00000102024	chmp6b	1	0.16055627228896	0.26265700317141	0.11	0.062
500	ENSDARG00000102191	CPNE8	1	0.0333490419741722	0.277766513535624	0.237	0.133
501	ENSDARG00000102417	psmd7	1	0.193002955121737	-0.327750799285274	0.153	0.212
502	ENSDARG00000102441	ctnna1	1	0.0713525076391103	0.342376422544081	0.161	0.088
503	ENSDARG00000102572	si:ch211-260e23.9	1	0.0226972329493727	0.438856405521716	0.339	0.212
504	ENSDARG00000102687	CABZ01085139.1	1	0.0466217763982064	-0.253230667093275	0.153	0.257
505	ENSDARG00000102824	pcdh10b	1	0.308210760007787	0.305042746423152	0.127	0.088
506	ENSDARG00000102827	ubfd1	1	0.581695281984704	-0.297448038035218	0.237	0.195
507	ENSDARG00000102879	myt1b	1	0.0471972451068879	0.257505355923758	0.102	0.035
508	ENSDARG00000102975	nsg2	1	0.235743713009349	0.391889160542082	0.22	0.159
509	ENSDARG00000103057	zfhx3	1	0.214780750357592	0.259501083402082	0.195	0.142
510	ENSDARG00000103199	si:dkey-247k7.2	1	0.0197546719675833	0.446569510288502	0.102	0.027
511	ENSDARG00000103271	pla2g15	1	0.0439954906618998	0.313272199239507	0.364	0.257
512	ENSDARG00000103483	litaf	1	0.0907245318122257	0.309413653978171	0.229	0.15
513	ENSDARG00000103718	chmp5b	1	0.0450089236177003	-0.429711039955843	0.331	0.416
514	ENSDARG00000103846	hspa5	1	0.0260394450389579	0.507710282832739	0.136	0.053
515	ENSDARG00000103919	si:ch73-1a9.3	1	0.45618906191945	0.318234034077615	0.593	0.575
516	ENSDARG00000104110	col4a2	1	0.0884671706065982	0.284843778653554	0.127	0.062
517	ENSDARG00000104149	rraga	1	0.67158409371914	-0.399309525885841	0.186	0.195
518	ENSDARG00000104359	anxa1c	1	0.793659800431177	0.273427832862029	0.093	0.106
519	ENSDARG00000104470	syngr2b	1	0.26914926877527	-0.337065007050323	0.127	0.177
520	ENSDARG00000104516	polr3d	1	0.560590853976885	-0.44361809000488	0.11	0.133
521	ENSDARG00000104571	gadd45ab	1	0.0584160283129114	-0.415447738364468	0.042	0.106
522	ENSDARG00000104636	si:dkey-112a7.4	1	0.0348370987206639	0.467899574741384	0.119	0.044
523	ENSDARG00000105223	pmp22a	1	0.252703104210284	-0.270777698587104	0.169	0.221
524	ENSDARG00000105243	ogt.1	1	0.00707666258180871	0.394720553918753	0.102	0.018
525	ENSDARG00000105450	si:ch211-63p21.1	1	0.0280123632044132	0.397597206166087	0.11	0.035
526	ENSDARG00000106631	tmem63bb	1	0.220390780679186	0.261849824761846	0.127	0.08
527	ENSDARG00000109337	nanos1	1	0.280825893912072	0.390292408304021	0.119	0.08
528	ENSDARG00000109510	lsm12b	1	0.184543686916829	0.267518612804171	0.305	0.23
529	ENSDARG00000110357	txndc15	1	0.0427567642101519	0.369942685739858	0.127	0.053
530	ENSDARG00000113969	supt4h1	1	0.20425117306275	0.265198005661255	0.212	0.15
531	ENSDARG00000114038	ska2	1	0.544170431532249	0.256655618469254	0.11	0.088
532	ENSDARG00000114425	med8	1	0.305084472092769	0.309624382742946	0.153	0.115
