## Supplementary material for "GLOBAL HOST RESPONSES TO THE MICROBIOTA AT SINGLE CELL RESOLUTION IN GNOTOBIOTIC ZEBRAFISH": Lists of DEGs and GO per Cluster: clu45_GOresults_CVZup_fdr.tsv

ONTOLOGY	ID	Description	GeneRatio	BgRatio	pvalue	p.adjust	qvalue	geneID	Count
GO:0042274	BP	GO:0042274	ribosomal small subunit biogenesis	6/97	62/19170	7.02085426591e-07	0.000465502561216971	0.00039097520505617	ENSDARG00000045487/ENSDARG00000025850/ENSDARG00000036629/ENSDARG00000043453/ENSDARG00000055475/ENSDARG00000070849	6
GO:0000028	BP	GO:0000028	ribosomal small subunit assembly	4/97	17/19170	1.39372024316458e-06	0.000465502561216971	0.00039097520505617	ENSDARG00000036629/ENSDARG00000043453/ENSDARG00000055475/ENSDARG00000070849	4
GO:0022613	BP	GO:0022613	ribonucleoprotein complex biogenesis	11/97	374/19170	2.98680561296519e-06	0.000532672830418596	0.000447391457001437	ENSDARG00000045487/ENSDARG00000016443/ENSDARG00000016889/ENSDARG00000025850/ENSDARG00000036629/ENSDARG00000042905/ENSDARG00000043453/ENSDARG00000055475/ENSDARG00000070849/ENSDARG00000088030/ENSDARG00000100452	11
GO:0002181	BP	GO:0002181	cytoplasmic translation	6/97	80/19170	3.18965766717722e-06	0.000532672830418596	0.000447391457001437	ENSDARG00000100588/ENSDARG00000016443/ENSDARG00000016889/ENSDARG00000021864/ENSDARG00000025850/ENSDARG00000088030	6
GO:0042254	BP	GO:0042254	ribosome biogenesis	9/97	251/19170	5.13912934551522e-06	0.000686587680560833	0.000576664408665182	ENSDARG00000045487/ENSDARG00000025850/ENSDARG00000036629/ENSDARG00000042905/ENSDARG00000043453/ENSDARG00000055475/ENSDARG00000070849/ENSDARG00000088030/ENSDARG00000100452	9
GO:0042255	BP	GO:0042255	ribosome assembly	5/97	53/19170	7.07798975879477e-06	0.000788016193145817	0.000661854130076774	ENSDARG00000036629/ENSDARG00000043453/ENSDARG00000055475/ENSDARG00000070849/ENSDARG00000100452	5
GO:0022618	BP	GO:0022618	ribonucleoprotein complex assembly	7/97	184/19170	4.15477831600045e-05	0.00396484559298328	0.00333007043974171	ENSDARG00000016443/ENSDARG00000016889/ENSDARG00000036629/ENSDARG00000043453/ENSDARG00000055475/ENSDARG00000070849/ENSDARG00000100452	7
GO:0071826	BP	GO:0071826	ribonucleoprotein complex subunit organization	7/97	198/19170	6.60910100271493e-05	0.00551859933726697	0.00463506688743034	ENSDARG00000016443/ENSDARG00000016889/ENSDARG00000036629/ENSDARG00000043453/ENSDARG00000055475/ENSDARG00000070849/ENSDARG00000100452	7
GO:0007015	BP	GO:0007015	actin filament organization	8/97	303/19170	0.000151831793730448	0.0112692931346599	0.00946506971442444	ENSDARG00000077777/ENSDARG00000088091/ENSDARG00000005162/ENSDARG00000075989/ENSDARG00000087402/ENSDARG00000090369/ENSDARG00000104181/ENSDARG00000104682	8
GO:0030833	BP	GO:0030833	regulation of actin filament polymerization	5/97	119/19170	0.000346311348516474	0.0208171745699312	0.0174843272073327	ENSDARG00000077777/ENSDARG00000088091/ENSDARG00000075989/ENSDARG00000090369/ENSDARG00000104181	5
GO:0008064	BP	GO:0008064	regulation of actin polymerization or depolymerization	5/97	121/19170	0.000373961219819123	0.0208171745699312	0.0174843272073327	ENSDARG00000077777/ENSDARG00000088091/ENSDARG00000075989/ENSDARG00000090369/ENSDARG00000104181	5
GO:0030832	BP	GO:0030832	regulation of actin filament length	5/97	121/19170	0.000373961219819123	0.0208171745699312	0.0174843272073327	ENSDARG00000077777/ENSDARG00000088091/ENSDARG00000075989/ENSDARG00000090369/ENSDARG00000104181	5
GO:0032271	BP	GO:0032271	regulation of protein polymerization	5/97	129/19170	0.000501569578483056	0.0249378502796525	0.0209452792295222	ENSDARG00000077777/ENSDARG00000088091/ENSDARG00000075989/ENSDARG00000090369/ENSDARG00000104181	5
GO:0030041	BP	GO:0030041	actin filament polymerization	5/97	131/19170	0.000538043367982336	0.0249378502796525	0.0209452792295222	ENSDARG00000077777/ENSDARG00000088091/ENSDARG00000075989/ENSDARG00000090369/ENSDARG00000104181	5
GO:0000462	BP	GO:0000462	maturation of SSU-rRNA from tricistronic rRNA transcript (SSU-rRNA, 5.8S rRNA, LSU-rRNA)	3/97	32/19170	0.000559981667956268	0.0249378502796525	0.0209452792295222	ENSDARG00000045487/ENSDARG00000025850/ENSDARG00000036629	3
GO:0110053	BP	GO:0110053	regulation of actin filament organization	5/97	136/19170	0.000637947442617447	0.0266343057292784	0.0223701307180986	ENSDARG00000077777/ENSDARG00000088091/ENSDARG00000075989/ENSDARG00000090369/ENSDARG00000104181	5
GO:0097435	BP	GO:0097435	supramolecular fiber organization	9/97	482/19170	0.000752114472156684	0.0295536745529803	0.0248221061089481	ENSDARG00000077777/ENSDARG00000088091/ENSDARG00000005162/ENSDARG00000058656/ENSDARG00000075989/ENSDARG00000087402/ENSDARG00000090369/ENSDARG00000104181/ENSDARG00000104682	9
GO:0008154	BP	GO:0008154	actin polymerization or depolymerization	5/97	149/19170	0.000962676662280459	0.035357856553103	0.0296970336319003	ENSDARG00000077777/ENSDARG00000088091/ENSDARG00000075989/ENSDARG00000090369/ENSDARG00000104181	5
GO:0051651	BP	GO:0051651	maintenance of location in cell	3/97	39/19170	0.00100568753669006	0.035357856553103	0.0296970336319003	ENSDARG00000077777/ENSDARG00000031776/ENSDARG00000104181	3
GO:0006364	BP	GO:0006364	rRNA processing	5/97	162/19170	0.00139684296823163	0.0425194137563155	0.0357120194328966	ENSDARG00000045487/ENSDARG00000025850/ENSDARG00000036629/ENSDARG00000042905/ENSDARG00000100452	5
GO:1902903	BP	GO:1902903	regulation of supramolecular fiber organization	5/97	162/19170	0.00139684296823163	0.0425194137563155	0.0357120194328966	ENSDARG00000077777/ENSDARG00000088091/ENSDARG00000075989/ENSDARG00000090369/ENSDARG00000104181	5
GO:0060047	BP	GO:0060047	heart contraction	5/97	164/19170	0.00147464295076816	0.0425194137563155	0.0357120194328966	ENSDARG00000008785/ENSDARG00000035958/ENSDARG00000045592/ENSDARG00000053858/ENSDARG00000058656	5
GO:0030490	BP	GO:0030490	maturation of SSU-rRNA	3/97	45/19170	0.00152764360801134	0.0425194137563155	0.0357120194328966	ENSDARG00000045487/ENSDARG00000025850/ENSDARG00000036629	3
GO:0060048	BP	GO:0060048	cardiac muscle contraction	3/97	45/19170	0.00152764360801134	0.0425194137563155	0.0357120194328966	ENSDARG00000035958/ENSDARG00000045592/ENSDARG00000058656	3
GO:0003015	BP	GO:0003015	heart process	5/97	169/19170	0.00168308833870468	0.0439049583358287	0.0368757371462286	ENSDARG00000008785/ENSDARG00000035958/ENSDARG00000045592/ENSDARG00000053858/ENSDARG00000058656	5
GO:0043254	BP	GO:0043254	regulation of protein complex assembly	5/97	171/19170	0.0017722466232922	0.0439049583358287	0.0368757371462286	ENSDARG00000077777/ENSDARG00000088091/ENSDARG00000075989/ENSDARG00000090369/ENSDARG00000104181	5
GO:0051258	BP	GO:0051258	protein polymerization	5/97	173/19170	0.00186482392788672	0.0439049583358287	0.0368757371462286	ENSDARG00000077777/ENSDARG00000088091/ENSDARG00000075989/ENSDARG00000090369/ENSDARG00000104181	5
GO:0006123	BP	GO:0006123	mitochondrial electron transport, cytochrome c to oxygen	2/97	13/19170	0.00190605358044765	0.0439049583358287	0.0368757371462286	ENSDARG00000015978/ENSDARG00000022438	2
GO:0019646	BP	GO:0019646	aerobic electron transport chain	2/97	13/19170	0.00190605358044765	0.0439049583358287	0.0368757371462286	ENSDARG00000015978/ENSDARG00000022438	2
GO:0022626	CC	GO:0022626	cytosolic ribosome	16/110	113/19398	2.59932722618622e-18	3.0931993991616e-16	2.07946178094897e-16	ENSDARG00000100588/ENSDARG00000036316/ENSDARG00000045487/ENSDARG00000006413/ENSDARG00000021864/ENSDARG00000025850/ENSDARG00000036629/ENSDARG00000036875/ENSDARG00000042905/ENSDARG00000043453/ENSDARG00000054818/ENSDARG00000055475/ENSDARG00000058105/ENSDARG00000070849/ENSDARG00000088030/ENSDARG00000099380	16
GO:0005840	CC	GO:0005840	ribosome	19/110	227/19398	3.49865946744841e-17	2.08170238313181e-15	1.39946378697936e-15	ENSDARG00000100588/ENSDARG00000035400/ENSDARG00000036316/ENSDARG00000045487/ENSDARG00000006413/ENSDARG00000021864/ENSDARG00000025850/ENSDARG00000036629/ENSDARG00000036875/ENSDARG00000039347/ENSDARG00000042905/ENSDARG00000043453/ENSDARG00000054818/ENSDARG00000055475/ENSDARG00000058105/ENSDARG00000070849/ENSDARG00000088030/ENSDARG00000099380/ENSDARG00000100392	19
GO:0044391	CC	GO:0044391	ribosomal subunit	16/110	182/19398	5.99913659458593e-15	2.37965751585242e-13	1.59976975855625e-13	ENSDARG00000100588/ENSDARG00000036316/ENSDARG00000045487/ENSDARG00000006413/ENSDARG00000021864/ENSDARG00000025850/ENSDARG00000036629/ENSDARG00000036875/ENSDARG00000042905/ENSDARG00000043453/ENSDARG00000054818/ENSDARG00000055475/ENSDARG00000058105/ENSDARG00000070849/ENSDARG00000088030/ENSDARG00000099380	16
GO:0044445	CC	GO:0044445	cytosolic part	16/110	201/19398	2.87571937048425e-14	8.55526512719063e-13	5.75143874096849e-13	ENSDARG00000100588/ENSDARG00000036316/ENSDARG00000045487/ENSDARG00000006413/ENSDARG00000021864/ENSDARG00000025850/ENSDARG00000036629/ENSDARG00000036875/ENSDARG00000042905/ENSDARG00000043453/ENSDARG00000054818/ENSDARG00000055475/ENSDARG00000058105/ENSDARG00000070849/ENSDARG00000088030/ENSDARG00000099380	16
GO:0022625	CC	GO:0022625	cytosolic large ribosomal subunit	9/110	63/19398	7.97149656469273e-11	1.89721618239687e-09	1.27543945035084e-09	ENSDARG00000100588/ENSDARG00000036316/ENSDARG00000006413/ENSDARG00000021864/ENSDARG00000042905/ENSDARG00000054818/ENSDARG00000058105/ENSDARG00000088030/ENSDARG00000099380	9
GO:0022627	CC	GO:0022627	cytosolic small ribosomal subunit	7/110	46/19398	6.9345712653697e-09	1.37535663429832e-07	9.24609502049293e-08	ENSDARG00000045487/ENSDARG00000025850/ENSDARG00000036629/ENSDARG00000036875/ENSDARG00000043453/ENSDARG00000055475/ENSDARG00000070849	7
GO:0015934	CC	GO:0015934	large ribosomal subunit	9/110	106/19398	9.03707560851676e-09	1.53630285344785e-07	1.03280864097334e-07	ENSDARG00000100588/ENSDARG00000036316/ENSDARG00000006413/ENSDARG00000021864/ENSDARG00000042905/ENSDARG00000054818/ENSDARG00000058105/ENSDARG00000088030/ENSDARG00000099380	9
GO:0015935	CC	GO:0015935	small ribosomal subunit	7/110	76/19398	2.46351820358038e-07	3.66448332782581e-06	2.46351820358038e-06	ENSDARG00000045487/ENSDARG00000025850/ENSDARG00000036629/ENSDARG00000036875/ENSDARG00000043453/ENSDARG00000055475/ENSDARG00000070849	7
GO:0005882	CC	GO:0005882	intermediate filament	7/110	91/19398	8.50657127486747e-07	1.09056751438473e-05	7.33154631519148e-06	ENSDARG00000018404/ENSDARG00000023082/ENSDARG00000041339/ENSDARG00000058358/ENSDARG00000058656/ENSDARG00000090268/ENSDARG00000095147	7
GO:0045111	CC	GO:0045111	intermediate filament cytoskeleton	7/110	92/19398	9.16443289398935e-07	1.09056751438473e-05	7.33154631519148e-06	ENSDARG00000018404/ENSDARG00000023082/ENSDARG00000041339/ENSDARG00000058358/ENSDARG00000058656/ENSDARG00000090268/ENSDARG00000095147	7
GO:0099513	CC	GO:0099513	polymeric cytoskeletal fiber	11/110	360/19398	6.38837548816264e-06	6.91106075537595e-05	4.64609126411829e-05	ENSDARG00000002344/ENSDARG00000005162/ENSDARG00000018404/ENSDARG00000023082/ENSDARG00000041339/ENSDARG00000058358/ENSDARG00000058656/ENSDARG00000087402/ENSDARG00000090268/ENSDARG00000095147/ENSDARG00000104682	11
GO:0015629	CC	GO:0015629	actin cytoskeleton	10/110	325/19398	1.61912087877242e-05	0.000160562820478265	0.000107941391918162	ENSDARG00000037870/ENSDARG00000001993/ENSDARG00000005162/ENSDARG00000035958/ENSDARG00000045592/ENSDARG00000067701/ENSDARG00000075989/ENSDARG00000087402/ENSDARG00000090369/ENSDARG00000104682	10
GO:0030017	CC	GO:0030017	sarcomere	6/110	150/19398	0.000213882153768757	0.00183399836831134	0.00123294007953703	ENSDARG00000035958/ENSDARG00000042018/ENSDARG00000045592/ENSDARG00000058656/ENSDARG00000067701/ENSDARG00000104682	6
GO:0044449	CC	GO:0044449	contractile fiber part	6/110	151/19398	0.000221717234072093	0.00183399836831134	0.00123294007953703	ENSDARG00000035958/ENSDARG00000042018/ENSDARG00000045592/ENSDARG00000058656/ENSDARG00000067701/ENSDARG00000104682	6
GO:0030016	CC	GO:0030016	myofibril	6/110	153/19398	0.000238065574905692	0.00183399836831134	0.00123294007953703	ENSDARG00000035958/ENSDARG00000042018/ENSDARG00000045592/ENSDARG00000058656/ENSDARG00000067701/ENSDARG00000104682	6
GO:0043292	CC	GO:0043292	contractile fiber	6/110	154/19398	0.000246588015907407	0.00183399836831134	0.00123294007953703	ENSDARG00000035958/ENSDARG00000042018/ENSDARG00000045592/ENSDARG00000058656/ENSDARG00000067701/ENSDARG00000104682	6
GO:0005751	CC	GO:0005751	mitochondrial respiratory chain complex IV	2/110	13/19398	0.00238612824366506	0.0167028977056554	0.0112288387937179	ENSDARG00000022438/ENSDARG00000099499	2
GO:0005885	CC	GO:0005885	Arp2/3 protein complex	2/110	15/19398	0.00318841001999122	0.0210789329099419	0.014170711199961	ENSDARG00000075989/ENSDARG00000090369	2
GO:0005740	CC	GO:0005740	mitochondrial envelope	8/110	439/19398	0.0035447918418356	0.0222015910093914	0.0149254393340446	ENSDARG00000005926/ENSDARG00000008363/ENSDARG00000009447/ENSDARG00000015978/ENSDARG00000022438/ENSDARG00000043154/ENSDARG00000092553/ENSDARG00000099499	8
GO:0005852	CC	GO:0005852	eukaryotic translation initiation factor 3 complex	2/110	17/19398	0.00409932413957819	0.0228550488683883	0.015364738735051	ENSDARG00000016443/ENSDARG00000016889	2
GO:0016282	CC	GO:0016282	eukaryotic 43S preinitiation complex	2/110	18/19398	0.00459473084612859	0.0228550488683883	0.015364738735051	ENSDARG00000016443/ENSDARG00000016889	2
GO:0033290	CC	GO:0033290	eukaryotic 48S preinitiation complex	2/110	18/19398	0.00459473084612859	0.0228550488683883	0.015364738735051	ENSDARG00000016443/ENSDARG00000016889	2
GO:0045277	CC	GO:0045277	respiratory chain complex IV	2/110	18/19398	0.00459473084612859	0.0228550488683883	0.015364738735051	ENSDARG00000022438/ENSDARG00000099499	2
GO:0005865	CC	GO:0005865	striated muscle thin filament	3/110	60/19398	0.00480148085470342	0.0228550488683883	0.015364738735051	ENSDARG00000035958/ENSDARG00000045592/ENSDARG00000104682	3
GO:0036379	CC	GO:0036379	myofilament	3/110	60/19398	0.00480148085470342	0.0228550488683883	0.015364738735051	ENSDARG00000035958/ENSDARG00000045592/ENSDARG00000104682	3
GO:0070993	CC	GO:0070993	translation preinitiation complex	2/110	20/19398	0.00566389167352496	0.0259231965057489	0.0174273589954614	ENSDARG00000016443/ENSDARG00000016889	2
GO:0005884	CC	GO:0005884	actin filament	3/110	67/19398	0.00653216049433214	0.0287898925490935	0.019354549612836	ENSDARG00000005162/ENSDARG00000087402/ENSDARG00000104682	3
GO:0030018	CC	GO:0030018	Z disc	3/110	80/19398	0.0106250817913818	0.0451565976133726	0.0303573765468051	ENSDARG00000042018/ENSDARG00000058656/ENSDARG00000067701	3
GO:0005844	CC	GO:0005844	polysome	2/110	29/19398	0.0117081791097453	0.0464424438019897	0.0312218109593208	ENSDARG00000035400/ENSDARG00000025850	2
GO:0070069	CC	GO:0070069	cytochrome complex	2/110	29/19398	0.0117081791097453	0.0464424438019897	0.0312218109593208	ENSDARG00000022438/ENSDARG00000099499	2
GO:0005861	CC	GO:0005861	troponin complex	2/110	30/19398	0.0124984551910268	0.0479779408945866	0.0322540779123271	ENSDARG00000035958/ENSDARG00000045592	2
GO:0003735	MF	GO:0003735	structural constituent of ribosome	18/112	190/19574	3.31523030313985e-17	6.43154678809131e-15	5.93251738456605e-15	ENSDARG00000100588/ENSDARG00000036316/ENSDARG00000045487/ENSDARG00000006413/ENSDARG00000021864/ENSDARG00000025850/ENSDARG00000036629/ENSDARG00000036875/ENSDARG00000039347/ENSDARG00000042905/ENSDARG00000043453/ENSDARG00000054818/ENSDARG00000055475/ENSDARG00000058105/ENSDARG00000070849/ENSDARG00000088030/ENSDARG00000099380/ENSDARG00000100392	18
GO:0003779	MF	GO:0003779	actin binding	12/112	448/19574	9.96494291832309e-06	0.00096659946307734	0.000891600155849961	ENSDARG00000077777/ENSDARG00000088091/ENSDARG00000001993/ENSDARG00000005162/ENSDARG00000057867/ENSDARG00000067701/ENSDARG00000074201/ENSDARG00000075989/ENSDARG00000087402/ENSDARG00000090369/ENSDARG00000104181/ENSDARG00000104682	12
GO:0019843	MF	GO:0019843	rRNA binding	4/112	49/19574	0.000176465918444298	0.0114114627260646	0.0105260372405371	ENSDARG00000036629/ENSDARG00000043453/ENSDARG00000100392/ENSDARG00000100452	4
GO:0051015	MF	GO:0051015	actin filament binding	7/112	230/19574	0.000359581189241414	0.0174396876782086	0.0160865268871159	ENSDARG00000001993/ENSDARG00000005162/ENSDARG00000057867/ENSDARG00000075989/ENSDARG00000087402/ENSDARG00000090369/ENSDARG00000104682	7
GO:0004129	MF	GO:0004129	cytochrome-c oxidase activity	3/112	31/19574	0.000729384606234052	0.0176875767011758	0.0163151819815512	ENSDARG00000015978/ENSDARG00000022438/ENSDARG00000099499	3
GO:0015002	MF	GO:0015002	heme-copper terminal oxidase activity	3/112	31/19574	0.000729384606234052	0.0176875767011758	0.0163151819815512	ENSDARG00000015978/ENSDARG00000022438/ENSDARG00000099499	3
GO:0016675	MF	GO:0016675	oxidoreductase activity, acting on a heme group of donors	3/112	31/19574	0.000729384606234052	0.0176875767011758	0.0163151819815512	ENSDARG00000015978/ENSDARG00000022438/ENSDARG00000099499	3
GO:0016676	MF	GO:0016676	oxidoreductase activity, acting on a heme group of donors, oxygen as acceptor	3/112	31/19574	0.000729384606234052	0.0176875767011758	0.0163151819815512	ENSDARG00000015978/ENSDARG00000022438/ENSDARG00000099499	3
GO:0009055	MF	GO:0009055	electron transfer activity	4/112	83/19574	0.00131855849702845	0.0284222609359467	0.0262169525724956	ENSDARG00000008785/ENSDARG00000015978/ENSDARG00000022438/ENSDARG00000099499	4
