## Supplementary material for "GLOBAL HOST RESPONSES TO THE MICROBIOTA AT SINGLE CELL RESOLUTION IN GNOTOBIOTIC ZEBRAFISH": Lists of DEGs and GO per Cluster: clu45_GOresults_GFup_fdr.tsv

ONTOLOGY	ID	Description	GeneRatio	BgRatio	pvalue	p.adjust	qvalue	geneID	Count
GO:0002088	BP	GO:0002088	lens development in camera-type eye	20/131	105/19170	1.06408945435801e-23	9.04476036204309e-21	8.71433258411086e-21	ENSDARG00000086658/ENSDARG00000032929/ENSDARG00000041925/ENSDARG00000068507/ENSDARG00000024548/ENSDARG00000087324/ENSDARG00000057460/ENSDARG00000053875/ENSDARG00000074001/ENSDARG00000053862/ENSDARG00000007576/ENSDARG00000016793/ENSDARG00000030411/ENSDARG00000069801/ENSDARG00000073750/ENSDARG00000076572/ENSDARG00000076790/ENSDARG00000087765/ENSDARG00000088823/ENSDARG00000091148	20
GO:0007601	BP	GO:0007601	visual perception	21/131	186/19170	6.97445721648528e-20	2.96414431700624e-17	2.85585669180292e-17	ENSDARG00000086658/ENSDARG00000032929/ENSDARG00000041925/ENSDARG00000068507/ENSDARG00000024548/ENSDARG00000087324/ENSDARG00000057460/ENSDARG00000053875/ENSDARG00000074001/ENSDARG00000053862/ENSDARG00000007576/ENSDARG00000012499/ENSDARG00000016793/ENSDARG00000030411/ENSDARG00000069801/ENSDARG00000073750/ENSDARG00000076572/ENSDARG00000076790/ENSDARG00000087765/ENSDARG00000088823/ENSDARG00000091148	21
GO:0050953	BP	GO:0050953	sensory perception of light stimulus	21/131	195/19170	1.89336177804673e-19	5.36452503779908e-17	5.16854548533459e-17	ENSDARG00000086658/ENSDARG00000032929/ENSDARG00000041925/ENSDARG00000068507/ENSDARG00000024548/ENSDARG00000087324/ENSDARG00000057460/ENSDARG00000053875/ENSDARG00000074001/ENSDARG00000053862/ENSDARG00000007576/ENSDARG00000012499/ENSDARG00000016793/ENSDARG00000030411/ENSDARG00000069801/ENSDARG00000073750/ENSDARG00000076572/ENSDARG00000076790/ENSDARG00000087765/ENSDARG00000088823/ENSDARG00000091148	21
GO:0043010	BP	GO:0043010	camera-type eye development	22/131	441/19170	2.81764306282547e-13	5.98749150850413e-11	5.76875342862689e-11	ENSDARG00000086658/ENSDARG00000032929/ENSDARG00000041925/ENSDARG00000068507/ENSDARG00000024548/ENSDARG00000087324/ENSDARG00000057460/ENSDARG00000053875/ENSDARG00000074001/ENSDARG00000053862/ENSDARG00000007576/ENSDARG00000012499/ENSDARG00000016793/ENSDARG00000030411/ENSDARG00000069801/ENSDARG00000073750/ENSDARG00000075121/ENSDARG00000076572/ENSDARG00000076790/ENSDARG00000087765/ENSDARG00000088823/…	22
GO:0007600	BP	GO:0007600	sensory perception	21/131	402/19170	4.2650488632985e-13	7.25058306760745e-11	6.98570108557101e-11	ENSDARG00000086658/ENSDARG00000032929/ENSDARG00000041925/ENSDARG00000068507/ENSDARG00000024548/ENSDARG00000087324/ENSDARG00000057460/ENSDARG00000053875/ENSDARG00000074001/ENSDARG00000053862/ENSDARG00000007576/ENSDARG00000012499/ENSDARG00000016793/ENSDARG00000030411/ENSDARG00000069801/ENSDARG00000073750/ENSDARG00000076572/ENSDARG00000076790/ENSDARG00000087765/ENSDARG00000088823/ENSDARG00000091148	21
GO:0042773	BP	GO:0042773	ATP synthesis coupled electron transport	6/131	57/19170	2.47521497222703e-06	0.000350655454398829	0.000337845131296953	ENSDARG00000063899/ENSDARG00000063905/ENSDARG00000063908/ENSDARG00000063912/ENSDARG00000063917/ENSDARG00000063924	6
GO:0022904	BP	GO:0022904	respiratory electron transport chain	6/131	68/19170	7.02111284587162e-06	0.000852563702712983	0.00082141741264483	ENSDARG00000063899/ENSDARG00000063905/ENSDARG00000063908/ENSDARG00000063912/ENSDARG00000063917/ENSDARG00000063924	6
GO:0006119	BP	GO:0006119	oxidative phosphorylation	6/131	70/19170	8.31737009321431e-06	0.00088372057240402	0.000851436043752728	ENSDARG00000063899/ENSDARG00000063905/ENSDARG00000063908/ENSDARG00000063912/ENSDARG00000063917/ENSDARG00000063924	6
GO:0022900	BP	GO:0022900	electron transport chain	6/131	73/19170	1.06193839085653e-05	0.00100294181358673	0.000966301834019162	ENSDARG00000063899/ENSDARG00000063905/ENSDARG00000063908/ENSDARG00000063912/ENSDARG00000063917/ENSDARG00000063924	6
GO:0042775	BP	GO:0042775	mitochondrial ATP synthesis coupled electron transport	5/131	52/19170	2.77264768409814e-05	0.00235675053148342	0.00227065252445089	ENSDARG00000063899/ENSDARG00000063905/ENSDARG00000063912/ENSDARG00000063917/ENSDARG00000063924	5
GO:0046034	BP	GO:0046034	ATP metabolic process	7/131	150/19170	7.75061716369975e-05	0.00598911326285889	0.00577031593622814	ENSDARG00000063899/ENSDARG00000063905/ENSDARG00000063908/ENSDARG00000063911/ENSDARG00000063912/ENSDARG00000063917/ENSDARG00000063924	7
GO:0045333	BP	GO:0045333	cellular respiration	6/131	114/19170	0.000132410829981641	0.00937910045703294	0.00903645839699272	ENSDARG00000063899/ENSDARG00000063905/ENSDARG00000063908/ENSDARG00000063912/ENSDARG00000063917/ENSDARG00000063924	6
GO:0009205	BP	GO:0009205	purine ribonucleoside triphosphate metabolic process	7/131	169/19170	0.000163100463039783	0.010648061998421	0.0102590615910483	ENSDARG00000063899/ENSDARG00000063905/ENSDARG00000063908/ENSDARG00000063911/ENSDARG00000063912/ENSDARG00000063917/ENSDARG00000063924	7
GO:0009144	BP	GO:0009144	purine nucleoside triphosphate metabolic process	7/131	171/19170	0.000175379844679875	0.010648061998421	0.0102590615910483	ENSDARG00000063899/ENSDARG00000063905/ENSDARG00000063908/ENSDARG00000063911/ENSDARG00000063912/ENSDARG00000063917/ENSDARG00000063924	7
GO:0009199	BP	GO:0009199	ribonucleoside triphosphate metabolic process	7/131	181/19170	0.000248509065323639	0.0140821803683395	0.013567723005038	ENSDARG00000063899/ENSDARG00000063905/ENSDARG00000063908/ENSDARG00000063911/ENSDARG00000063912/ENSDARG00000063917/ENSDARG00000063924	7
GO:0009126	BP	GO:0009126	purine nucleoside monophosphate metabolic process	7/131	187/19170	0.000303029792909614	0.0151514896454807	0.0145979677327356	ENSDARG00000063899/ENSDARG00000063905/ENSDARG00000063908/ENSDARG00000063911/ENSDARG00000063912/ENSDARG00000063917/ENSDARG00000063924	7
GO:0009167	BP	GO:0009167	purine ribonucleoside monophosphate metabolic process	7/131	187/19170	0.000303029792909614	0.0151514896454807	0.0145979677327356	ENSDARG00000063899/ENSDARG00000063905/ENSDARG00000063908/ENSDARG00000063911/ENSDARG00000063912/ENSDARG00000063917/ENSDARG00000063924	7
GO:0009141	BP	GO:0009141	nucleoside triphosphate metabolic process	7/131	195/19170	0.000390260208475205	0.0184289542891069	0.0177556983739011	ENSDARG00000063899/ENSDARG00000063905/ENSDARG00000063908/ENSDARG00000063911/ENSDARG00000063912/ENSDARG00000063917/ENSDARG00000063924	7
GO:0009161	BP	GO:0009161	ribonucleoside monophosphate metabolic process	7/131	203/19170	0.000496534624387313	0.0222133910910114	0.0214018802090487	ENSDARG00000063899/ENSDARG00000063905/ENSDARG00000063908/ENSDARG00000063911/ENSDARG00000063912/ENSDARG00000063917/ENSDARG00000063924	7
GO:0009123	BP	GO:0009123	nucleoside monophosphate metabolic process	7/131	207/19170	0.000557700614778705	0.023702276128095	0.0228363725419912	ENSDARG00000063899/ENSDARG00000063905/ENSDARG00000063908/ENSDARG00000063911/ENSDARG00000063912/ENSDARG00000063917/ENSDARG00000063924	7
GO:0015980	BP	GO:0015980	energy derivation by oxidation of organic compounds	6/131	157/19170	0.000738576044192253	0.0298947446458769	0.0288026146557179	ENSDARG00000063899/ENSDARG00000063905/ENSDARG00000063908/ENSDARG00000063912/ENSDARG00000063917/ENSDARG00000063924	6
GO:1902600	BP	GO:1902600	proton transmembrane transport	4/131	63/19170	0.00090824261264209	0.0350911918520807	0.033809222614141	ENSDARG00000003269/ENSDARG00000063905/ENSDARG00000063911/ENSDARG00000063917	4
GO:0070469	CC	GO:0070469	respiratory chain	6/125	92/19398	2.87802054449741e-05	0.00248027661958103	0.00226633463046512	ENSDARG00000063899/ENSDARG00000063905/ENSDARG00000063908/ENSDARG00000063912/ENSDARG00000063917/ENSDARG00000063924	6
GO:0070069	CC	GO:0070069	cytochrome complex	4/125	29/19398	3.44482863830698e-05	0.00248027661958103	0.00226633463046512	ENSDARG00000063905/ENSDARG00000063908/ENSDARG00000063912/ENSDARG00000063924	4
GO:0098803	CC	GO:0098803	respiratory chain complex	5/125	80/19398	0.000167510158347948	0.00714956608086496	0.00653286374348041	ENSDARG00000063905/ENSDARG00000063908/ENSDARG00000063912/ENSDARG00000063917/ENSDARG00000063924	5
GO:0045277	CC	GO:0045277	respiratory chain complex IV	3/125	18/19398	0.000198599057801804	0.00714956608086496	0.00653286374348041	ENSDARG00000063905/ENSDARG00000063908/ENSDARG00000063912	3
GO:0005882	CC	GO:0005882	intermediate filament	5/125	91/19398	0.000306283870146317	0.0077335765589617	0.00706649904875886	ENSDARG00000017624/ENSDARG00000092947/ENSDARG00000000212/ENSDARG00000034836/ENSDARG00000036832	5
GO:0045111	CC	GO:0045111	intermediate filament cytoskeleton	5/125	92/19398	0.000322232356623404	0.0077335765589617	0.00706649904875886	ENSDARG00000017624/ENSDARG00000092947/ENSDARG00000000212/ENSDARG00000034836/ENSDARG00000036832	5
GO:0005743	CC	GO:0005743	mitochondrial inner membrane	8/125	291/19398	0.000602122934011653	0.0123865289282397	0.0113181002633769	ENSDARG00000039931/ENSDARG00000063899/ENSDARG00000063905/ENSDARG00000063908/ENSDARG00000063911/ENSDARG00000063912/ENSDARG00000063917/ENSDARG00000063924	8
GO:0019866	CC	GO:0019866	organelle inner membrane	8/125	326/19398	0.00125286911284406	0.020744845371531	0.0189554508146299	ENSDARG00000039931/ENSDARG00000063899/ENSDARG00000063905/ENSDARG00000063908/ENSDARG00000063911/ENSDARG00000063912/ENSDARG00000063917/ENSDARG00000063924	8
GO:0031966	CC	GO:0031966	mitochondrial membrane	9/125	407/19398	0.00129655283572069	0.020744845371531	0.0189554508146299	ENSDARG00000039931/ENSDARG00000053753/ENSDARG00000063899/ENSDARG00000063905/ENSDARG00000063908/ENSDARG00000063911/ENSDARG00000063912/ENSDARG00000063917/ENSDARG00000063924	9
GO:0005740	CC	GO:0005740	mitochondrial envelope	9/125	439/19398	0.00217309008770313	0.031292497262925	0.0285932906276727	ENSDARG00000039931/ENSDARG00000053753/ENSDARG00000063899/ENSDARG00000063905/ENSDARG00000063908/ENSDARG00000063911/ENSDARG00000063912/ENSDARG00000063917/ENSDARG00000063924	9
GO:0045095	CC	GO:0045095	keratin filament	2/125	13/19398	0.00306722347174647	0.0401527436301356	0.0366892759778286	ENSDARG00000017624/ENSDARG00000034836	2
GO:0005212	MF	GO:0005212	structural constituent of eye lens	21/143	75/19574	4.50323820626606e-28	1.05826097847252e-25	1.00019290686541e-25	ENSDARG00000086658/ENSDARG00000032929/ENSDARG00000041925/ENSDARG00000068507/ENSDARG00000024548/ENSDARG00000087324/ENSDARG00000057460/ENSDARG00000053875/ENSDARG00000074001/ENSDARG00000053862/ENSDARG00000007576/ENSDARG00000015445/ENSDARG00000016793/ENSDARG00000030411/ENSDARG00000069801/ENSDARG00000073750/ENSDARG00000076572/ENSDARG00000076790/ENSDARG00000087765/ENSDARG00000088823/ENSDARG00000091148	21
