## Supplementary material for "GLOBAL HOST RESPONSES TO THE MICROBIOTA AT SINGLE CELL RESOLUTION IN GNOTOBIOTIC ZEBRAFISH": Lists of DEGs and GO per Cluster: clu50_GOresults_CVZup_fdr.tsv

ONTOLOGY	ID	Description	GeneRatio	BgRatio	pvalue	p.adjust	qvalue	geneID	Count
GO:0004550	MF	GO:0004550	nucleoside diphosphate kinase activity	2/33	18/19574	0.000414650619919831	0.0310987964939873	0.0192048708173395	ENSDARG00000001950/ENSDARG00000099420	2
GO:0016620	MF	GO:0016620	oxidoreductase activity, acting on the aldehyde or oxo group of donors, NAD or NADP as acceptor	2/33	33/19574	0.00140850163498677	0.0349778460534854	0.0216003540540822	ENSDARG00000043457/ENSDARG00000053485	2
GO:0016776	MF	GO:0016776	phosphotransferase activity, phosphate group as acceptor	2/33	35/19574	0.00158389168917303	0.0349778460534854	0.0216003540540822	ENSDARG00000001950/ENSDARG00000099420	2
GO:0005200	MF	GO:0005200	structural constituent of cytoskeleton	2/33	38/19574	0.00186548512285256	0.0349778460534854	0.0216003540540822	ENSDARG00000006260/ENSDARG00000031164	2
GO:0016903	MF	GO:0016903	oxidoreductase activity, acting on the aldehyde or oxo group of donors	2/33	47/19574	0.00284150471898835	0.0417172512219719	0.0257622323335686	ENSDARG00000043457/ENSDARG00000053485	2
GO:0019205	MF	GO:0019205	nucleobase-containing compound kinase activity	2/33	51/19574	0.00333738009775775	0.0417172512219719	0.0257622323335686	ENSDARG00000001950/ENSDARG00000099420	2
