## Supplementary material for "GLOBAL HOST RESPONSES TO THE MICROBIOTA AT SINGLE CELL RESOLUTION IN GNOTOBIOTIC ZEBRAFISH": Lists of DEGs and GO per Cluster: clu50_GOresults_GFup_fdr.tsv

ONTOLOGY	ID	Description	GeneRatio	BgRatio	pvalue	p.adjust	qvalue	geneID	Count
GO:0002088	BP	GO:0002088	lens development in camera-type eye	21/84	105/19170	9.61935159324561e-30	5.72351419798114e-27	5.53872139105826e-27	ENSDARG00000087324/ENSDARG00000069801/ENSDARG00000030411/ENSDARG00000041925/ENSDARG00000087765/ENSDARG00000068507/ENSDARG00000032929/ENSDARG00000024548/ENSDARG00000053875/ENSDARG00000053862/ENSDARG00000086658/ENSDARG00000088823/ENSDARG00000057460/ENSDARG00000007576/ENSDARG00000016793/ENSDARG00000074001/ENSDARG00000030349/ENSDARG00000013963/ENSDARG00000069827/ENSDARG00000076572/ENSDARG00000076790	21
GO:0007601	BP	GO:0007601	visual perception	20/84	186/19170	1.20870679475918e-22	3.59590271440857e-20	3.4798032459646e-20	ENSDARG00000087324/ENSDARG00000069801/ENSDARG00000030411/ENSDARG00000041925/ENSDARG00000087765/ENSDARG00000068507/ENSDARG00000032929/ENSDARG00000024548/ENSDARG00000053875/ENSDARG00000053862/ENSDARG00000086658/ENSDARG00000088823/ENSDARG00000057460/ENSDARG00000007576/ENSDARG00000016793/ENSDARG00000074001/ENSDARG00000030349/ENSDARG00000069827/ENSDARG00000076572/ENSDARG00000076790	20
GO:0050953	BP	GO:0050953	sensory perception of light stimulus	20/84	195/19170	3.17829036949355e-22	6.30360923282886e-20	6.10008713022094e-20	ENSDARG00000087324/ENSDARG00000069801/ENSDARG00000030411/ENSDARG00000041925/ENSDARG00000087765/ENSDARG00000068507/ENSDARG00000032929/ENSDARG00000024548/ENSDARG00000053875/ENSDARG00000053862/ENSDARG00000086658/ENSDARG00000088823/ENSDARG00000057460/ENSDARG00000007576/ENSDARG00000016793/ENSDARG00000074001/ENSDARG00000030349/ENSDARG00000069827/ENSDARG00000076572/ENSDARG00000076790	20
GO:0043010	BP	GO:0043010	camera-type eye development	22/84	441/19170	1.36751347593113e-17	2.03417629544756e-15	1.96849966140613e-15	ENSDARG00000087324/ENSDARG00000069801/ENSDARG00000030411/ENSDARG00000041925/ENSDARG00000087765/ENSDARG00000068507/ENSDARG00000032929/ENSDARG00000024548/ENSDARG00000053875/ENSDARG00000053862/ENSDARG00000086658/ENSDARG00000088823/ENSDARG00000057460/ENSDARG00000007576/ENSDARG00000016793/ENSDARG00000074001/ENSDARG00000030349/ENSDARG00000013963/ENSDARG00000025302/ENSDARG00000069827/ENSDARG00000076572/…	22
GO:0007600	BP	GO:0007600	sensory perception	21/84	402/19170	3.29339702116816e-17	3.91914245519011e-15	3.79260667490312e-15	ENSDARG00000087324/ENSDARG00000069801/ENSDARG00000030411/ENSDARG00000041925/ENSDARG00000087765/ENSDARG00000068507/ENSDARG00000032929/ENSDARG00000024548/ENSDARG00000053875/ENSDARG00000053862/ENSDARG00000086658/ENSDARG00000088823/ENSDARG00000057460/ENSDARG00000007576/ENSDARG00000016793/ENSDARG00000074001/ENSDARG00000030349/ENSDARG00000014047/ENSDARG00000069827/ENSDARG00000076572/ENSDARG00000076790	21
GO:0005212	MF	GO:0005212	structural constituent of eye lens	21/85	75/19574	2.9871398960503e-33	3.61443927422086e-31	3.52168071955404e-31	ENSDARG00000087324/ENSDARG00000069801/ENSDARG00000030411/ENSDARG00000041925/ENSDARG00000087765/ENSDARG00000068507/ENSDARG00000032929/ENSDARG00000024548/ENSDARG00000053875/ENSDARG00000053862/ENSDARG00000015445/ENSDARG00000086658/ENSDARG00000088823/ENSDARG00000057460/ENSDARG00000007576/ENSDARG00000016793/ENSDARG00000074001/ENSDARG00000030349/ENSDARG00000069827/ENSDARG00000076572/ENSDARG00000076790	21
