## Supplementary material for "GLOBAL HOST RESPONSES TO THE MICROBIOTA AT SINGLE CELL RESOLUTION IN GNOTOBIOTIC ZEBRAFISH": Lists of DEGs and GO per Cluster: cluster50_CVZvGF.tsv

gene	gene_NAME	p_val_adj	p_val	avg_logFC	pct.1	pct.2
1	ENSDARG00000087324	crygm2d1	8.55746263726642e-09	3.87952789793563e-13	-1.4041222329286	0.145	0.697
2	ENSDARG00000069801	crygm2d12	2.24643976289112e-08	1.01842404700839e-12	-1.4235232229391	0.169	0.687
3	ENSDARG00000086917	crygm2d2	7.00645238015299e-08	3.17637699707725e-12	-1.25238417061256	0.181	0.717
4	ENSDARG00000030411	crygn2	4.93249384508173e-07	2.2361473592718e-11	-1.12708136807121	0.205	0.687
5	ENSDARG00000041925	cryba2b	8.16791616581705e-07	3.70292690444149e-11	-1.37815129938369	0.169	0.657
6	ENSDARG00000109861	BX545855.1	2.34327747622158e-06	1.06232544937056e-10	-1.10528979180519	0.205	0.677
7	ENSDARG00000087765	crygm2d10	6.71928735499576e-06	3.046190658716e-10	-1.27927656073709	0.108	0.566
8	ENSDARG00000068507	crybb1	7.31362708682558e-06	3.31563472972417e-10	-1.06424200305039	0.217	0.697
9	ENSDARG00000032929	cryba1l1	2.33933538821387e-05	1.06053830275359e-09	-1.28766548541184	0.193	0.616
10	ENSDARG00000024548	cryba4	0.000197020872467786	8.9319463445365e-09	-1.11777601003362	0.253	0.677
11	ENSDARG00000094310	si:ch211-255g12.6	0.000519073190682575	2.35321965129466e-08	-0.914845474366466	0.072	0.444
12	ENSDARG00000053875	cryba1b	0.0013875844987539	6.290617910753e-08	-0.973822525418253	0.217	0.626
13	ENSDARG00000053862	crygmx	0.00224507524193293	1.01780544107939e-07	-1.02733674481116	0.193	0.566
14	ENSDARG00000015445	lim2.4	0.00444911020983997	2.01700526332395e-07	-0.947036925804109	0.012	0.303
15	ENSDARG00000086658	crygm2d21	0.0218676409161928	9.9137006601654e-07	-0.871561389239489	0.108	0.444
16	ENSDARG00000088823	crygm2d3	0.0385171358911541	1.74617535094542e-06	-0.754218877985133	0.084	0.404
17	ENSDARG00000057460	crygm2d13	0.0386338330523016	1.75146581976161e-06	-0.622695531388526	0.096	0.434
18	ENSDARG00000007576	crybb1l1	0.0641096084531972	2.90641075587983e-06	-0.68424880802172	0.108	0.434
19	ENSDARG00000016793	crybb1l2	0.111293263407928	5.0454829725237e-06	-0.621108825958193	0.145	0.475
20	ENSDARG00000074001	crygmxl2	0.151870368342263	6.88504707327333e-06	-0.722153822933213	0.024	0.263
21	ENSDARG00000030349	cryba2a	0.670052244660681	3.03768358264884e-05	-0.589559614702779	0.048	0.283
22	ENSDARG00000001950	ak1	1	0.00723736897847371	0.364250170335823	0.614	0.465
23	ENSDARG00000002002	lmcd1	1	0.122854071841453	-0.257828345821097	0.157	0.242
24	ENSDARG00000002271	zfand5b	1	0.140942250733224	0.260986365711628	0.241	0.162
25	ENSDARG00000002506	zgc:92818	1	0.0932973591738695	-0.322487784959304	0.096	0.182
26	ENSDARG00000002523	hsdl2	1	0.0268352107618886	-0.256812274016625	0.133	0.263
27	ENSDARG00000002768	pvalb2	1	0.0119305036767775	0.280307251111261	1	0.99
28	ENSDARG00000003564	dohh	1	0.0205962625021719	-0.330758725308309	0.193	0.333
29	ENSDARG00000003866	tm9sf2	1	0.166267800276346	0.276408731552338	0.301	0.222
30	ENSDARG00000004023	isl1	1	0.580636952840797	0.345379246639732	0.157	0.131
31	ENSDARG00000004141	zgc:92630	1	0.650405351057953	0.292913674054032	0.145	0.131
32	ENSDARG00000004161	ik	1	0.00919499610475111	-0.266438788766895	0.181	0.343
33	ENSDARG00000004297	irf2bpl	1	0.0775952540282567	0.302338550105919	0.361	0.242
34	ENSDARG00000004588	sox4a	1	0.565581457373804	-0.262437128855946	0.229	0.182
35	ENSDARG00000004830	flot2a	1	0.233749677940242	0.282981678562968	0.313	0.242
36	ENSDARG00000005185	cpn1	1	0.147239020598807	-0.253729765465317	0.12	0.202
37	ENSDARG00000005481	nfkbiaa	1	0.00610644309695518	-0.513327587671336	0.361	0.525
38	ENSDARG00000005485	ucmab	1	0.239593522726455	-0.328516208146568	0.193	0.273
39	ENSDARG00000005643	gcat	1	0.0725661069638175	-0.27937254345645	0.096	0.192
40	ENSDARG00000005926	ak2	1	0.0322450516777078	-0.261188508237489	0.578	0.758
41	ENSDARG00000006125	csnk1db	1	0.0673264277301799	-0.264768864819469	0.373	0.485
42	ENSDARG00000006260	tuba8l4	1	0.0160111820972338	0.366018134634369	0.699	0.596
43	ENSDARG00000006389	smad2	1	0.0288185109098313	-0.2980054539661	0.096	0.212
44	ENSDARG00000006497	rtn1a	1	0.743018226923794	0.259732349124582	0.181	0.172
45	ENSDARG00000006603	csrp1a	1	0.134488660552723	-0.29282045210364	0.301	0.404
46	ENSDARG00000007099	cx43.4	1	0.450301768588948	-0.301747900725996	0.229	0.273
47	ENSDARG00000007377	odc1	1	0.185511923294172	-0.388360650364878	0.084	0.141
48	ENSDARG00000007603	stxbp2	1	0.0126555531292855	0.285104530031818	0.145	0.04
49	ENSDARG00000007745	uqcrfs1	1	0.173709868697231	0.411324086954884	0.422	0.343
50	ENSDARG00000007823	atf3	1	0.765311622699528	0.256291285568795	0.133	0.121
51	ENSDARG00000007867	dazap2	1	0.0145588373490755	0.410275905740265	0.253	0.121
52	ENSDARG00000007941	hmx4	1	0.0407406564996676	-0.647542918438953	0.181	0.293
53	ENSDARG00000008020	med31	1	0.0712939366328459	-0.299690188561391	0.169	0.273
54	ENSDARG00000008363	mcl1b	1	0.0243754692524672	-0.326299696390139	0.675	0.798
55	ENSDARG00000008678	snx3	1	0.0795001531185431	-0.254906861051257	0.157	0.253
56	ENSDARG00000008748	ube2na	1	0.533306186455371	0.284353827212549	0.265	0.232
57	ENSDARG00000009215	zgc:112437	1	0.0734749724290617	-0.393522034739636	0.578	0.697
58	ENSDARG00000009544	cldnb	1	0.404035026824129	-0.267373422346612	0.855	0.869
59	ENSDARG00000009771	ppme1	1	0.0558846759966098	-0.305131401624813	0.084	0.182
60	ENSDARG00000010008	vim	1	0.584110280912932	0.276448912054344	0.386	0.374
61	ENSDARG00000010745	dnaja2b	1	0.0848130022147211	0.322187633109826	0.301	0.202
62	ENSDARG00000011125	snrpb	1	0.0187244401714482	-0.375534987878984	0.337	0.485
63	ENSDARG00000011166	cahz	1	0.33149930298854	-0.302044172087784	0.277	0.333
64	ENSDARG00000011488	sirt2	1	0.00348969465275409	-0.261841325263463	0.024	0.152
65	ENSDARG00000011824	pbxip1b	1	0.0431119756321511	-0.393101931023798	0.133	0.253
66	ENSDARG00000012405	col1a1a	1	0.0864120048412803	-0.304446124780787	0.036	0.101
67	ENSDARG00000012505	u2af2a	1	0.37899525402876	-0.26918237143427	0.12	0.162
68	ENSDARG00000012747	rer1	1	0.0376076643135378	0.369928890999995	0.229	0.121
69	ENSDARG00000012987	gpia	1	0.203427115173789	0.26398266154395	0.301	0.232
70	ENSDARG00000013087	ndrg3a	1	0.339545742260033	-0.31109467755458	0.241	0.293
71	ENSDARG00000013351	cirbpb	1	0.0028261628206809	0.330841504323821	0.988	0.939
72	ENSDARG00000013430	bhmt	1	0.257504765580059	0.416629340527666	0.458	0.364
73	ENSDARG00000013475	cct4	1	0.0615477167678869	-0.319298154453988	0.446	0.556
74	ENSDARG00000013628	cd164	1	0.122754311714619	-0.253754641942836	0.108	0.192
75	ENSDARG00000013963	mipb	1	0.0042386080723396	-0.358702244031863	0.012	0.121
76	ENSDARG00000014015	zgc:77086	1	0.237246140818139	0.260054582393559	0.205	0.141
77	ENSDARG00000014047	cldn7b	1	0.0301191481872049	-0.254879117185167	0.181	0.313
78	ENSDARG00000014196	myl1	1	0.303703675106715	0.302645750778244	0.386	0.333
79	ENSDARG00000014313	atp5pf	1	0.889906546968874	0.25103509501719	0.458	0.505
80	ENSDARG00000014361	tmbim4	1	0.132929693493338	-0.291067633384307	0.193	0.283
81	ENSDARG00000014571	ctnnb1	1	0.0893005967501075	0.277418258332002	0.53	0.444
82	ENSDARG00000014731	cacybp	1	0.125958081562217	0.260433869696231	0.205	0.131
83	ENSDARG00000015015	tspan18b	1	0.283791833509446	-0.309784272909067	0.084	0.131
84	ENSDARG00000015273	alpi.1	1	0.31110178000978	-0.421669430718836	0.06	0.101
85	ENSDARG00000015757	tmem50a	1	0.0169630818747888	-0.289614773785845	0.277	0.455
86	ENSDARG00000015866	apoa2	1	0.0756079232684967	-0.326370630758672	0.651	0.778
87	ENSDARG00000015930	rwdd1	1	0.232969230496761	0.255155069853519	0.193	0.131
88	ENSDARG00000015947	matn4	1	0.367037370218033	-0.250179615361928	0.47	0.576
89	ENSDARG00000016623	si:ch211-195b13.1	1	0.0881350223686584	-0.386857405818969	0.313	0.414
90	ENSDARG00000017659	sephs2	1	0.0173607024063437	0.34557140326409	0.12	0.03
91	ENSDARG00000017676	mmp2	1	0.141316388166496	-0.269244241017718	0.325	0.434
92	ENSDARG00000018404	krt18a.1	1	0.320016802551215	0.38717437544587	0.482	0.424
93	ENSDARG00000018989	hspa4b	1	0.0384507828531482	-0.274921677667533	0.072	0.172
94	ENSDARG00000019000	smc3	1	0.0465851051584936	0.297915026162877	0.133	0.051
95	ENSDARG00000019008	erp44	1	0.000436696371214142	-0.433084524625227	0.169	0.384
96	ENSDARG00000019081	DHDH	1	0.187598208782213	0.26618576860526	0.253	0.192
97	ENSDARG00000019532	fads2	1	0.430864403973347	-0.25198841399055	0.157	0.192
98	ENSDARG00000019613	ip6k2b	1	0.2290297722211	0.318133941057926	0.241	0.182
99	ENSDARG00000019856	atp1a1b	1	0.101395399514856	0.33374345244786	0.181	0.101
100	ENSDARG00000020239	lpin1	1	0.407427417947252	-0.262709280168816	0.614	0.667
101	ENSDARG00000020252	btbd10b	1	0.478491711224639	0.26799771940647	0.217	0.182
102	ENSDARG00000020541	ism1	1	0.00657765784437768	0.362634084787892	0.253	0.101
103	ENSDARG00000020609	snap25a	1	0.194227092015052	0.281472613469945	0.145	0.081
104	ENSDARG00000020761	arrdc2	1	0.0118044468864865	-0.47746243199325	0.422	0.616
105	ENSDARG00000020871	ptprz1b	1	0.581401679416893	0.27286633360332	0.386	0.364
106	ENSDARG00000020926	creb3l3l	1	0.291961876100457	0.345067322640169	0.289	0.232
107	ENSDARG00000021124	cfl1	1	0.0160534186462939	-0.254210469644601	0.735	0.859
108	ENSDARG00000021172	cyp2ad2	1	0.102715284453911	-0.290079315952642	0.096	0.182
109	ENSDARG00000021339	cpa5	1	0.0270846984433647	0.376650908456967	0.145	0.051
110	ENSDARG00000021346	pdhb	1	0.0364344112356255	-0.428589760544484	0.108	0.222
111	ENSDARG00000021374	cab39l1	1	0.0735062937899087	0.279922502491145	0.193	0.101
112	ENSDARG00000021789	myoc	1	0.0219179426163102	0.51343211257563	0.253	0.121
113	ENSDARG00000021938	alg5	1	0.0350748202345336	-0.304358428133808	0.133	0.273
114	ENSDARG00000023394	slc37a2	1	0.0130240455177182	-0.317368172793848	0.12	0.273
115	ENSDARG00000023443	tjp2b	1	0.0281305319599309	-0.272711145491241	0.241	0.374
116	ENSDARG00000024032	coch	1	0.599601698468696	-0.600507187143704	0.289	0.313
117	ENSDARG00000024381	msto1	1	0.00688621773977242	0.320383495403348	0.12	0.02
118	ENSDARG00000024492	col9a2	1	0.332618420399943	-0.251966784922611	0.735	0.747
119	ENSDARG00000024540	tspan36	1	0.215680807809092	0.287781098596086	0.157	0.101
120	ENSDARG00000024693	lysmd3	1	0.0191720622918722	-0.252939609796463	0.048	0.152
121	ENSDARG00000024895	fam50a	1	0.0630933366280438	0.266766960431353	0.169	0.081
122	ENSDARG00000025302	dixdc1a	1	0.0113929930391117	-0.251892236298907	0.036	0.152
123	ENSDARG00000025338	hagh	1	0.19063712618241	0.394752442408363	0.145	0.091
124	ENSDARG00000025535	clint1a	1	0.266380827164105	0.285236407272704	0.217	0.162
125	ENSDARG00000025855	camk2n1a	1	0.971129078071517	0.299128659281371	0.169	0.182
126	ENSDARG00000026165	col11a1a	1	0.757021684278446	-0.25220802846305	0.53	0.545
127	ENSDARG00000026489	khsrp	1	0.0332757316659657	0.277159192018074	0.181	0.081
128	ENSDARG00000026655	tspo	1	0.0123783191950443	-0.34452295757097	0.205	0.374
129	ENSDARG00000026712	rab5c	1	0.184625898029168	0.277875983037067	0.289	0.222
130	ENSDARG00000026829	cotl1	1	0.219487074509308	-0.250690463904148	0.145	0.212
131	ENSDARG00000026908	tmed2	1	0.229491365086426	-0.266724283169876	0.337	0.414
132	ENSDARG00000027589	fzd7b	1	0.357176693518789	-0.267007264408206	0.325	0.374
133	ENSDARG00000027799	ucmaa	1	0.97094606941241	0.576018528403838	0.108	0.111
134	ENSDARG00000027978	yy1b	1	0.00734386553328431	-0.255413219428314	0.06	0.192
135	ENSDARG00000028367	sult2st3	1	0.000300597370333674	-0.471059327681067	0.024	0.202
136	ENSDARG00000028618	krt18b	1	0.117630169054853	0.282499427832119	0.241	0.152
137	ENSDARG00000029069	tnni2a.4	1	0.00780008754096797	0.305658658914484	0.904	0.768
138	ENSDARG00000029248	fubp1	1	0.00750314369605143	-0.284263299955708	0.169	0.323
139	ENSDARG00000029353	serpine2	1	0.634596493371194	0.323368492592346	0.458	0.525
140	ENSDARG00000029668	crim1	1	0.0545621523280384	0.275424445584899	0.145	0.061
141	ENSDARG00000029688	hsp70.1	1	0.144920749308789	0.35392853955315	0.398	0.303
142	ENSDARG00000030092	tram2	1	0.212921002899935	0.308148015225415	0.241	0.172
143	ENSDARG00000030139	sdhdb	1	0.112429599732205	0.309663308181593	0.217	0.131
144	ENSDARG00000030440	rsrp1	1	0.0794772310473611	0.333023501115663	0.663	0.626
145	ENSDARG00000030694	atp6v1e1b	1	0.241358118978426	0.251692892957531	0.349	0.283
146	ENSDARG00000031164	tuba8l2	1	0.00134063827828376	0.547044588446814	0.494	0.323
147	ENSDARG00000031434	rcor1	1	0.131627797820856	-0.33743257423869	0.108	0.182
148	ENSDARG00000031952	mb	1	0.310522675851245	-0.272678040668909	0.53	0.596
149	ENSDARG00000031983	six4b	1	0.0106500669824792	-0.262570887035956	0.072	0.212
150	ENSDARG00000032155	ppm1aa	1	0.00621907096794198	-0.30625179374928	0.096	0.263
151	ENSDARG00000032617	fgfrl1a	1	0.103113939091299	0.305870660598496	0.349	0.242
152	ENSDARG00000033655	stmn1b	1	0.674567476959113	0.43124965140236	0.313	0.303
153	ENSDARG00000034117	rarga	1	0.0932195582259363	0.315476841596802	0.301	0.202
154	ENSDARG00000035325	srsf7a	1	0.113536861453546	-0.260556755179554	0.337	0.444
155	ENSDARG00000035327	ckma	1	0.0124450006640576	0.390195450363044	0.795	0.667
156	ENSDARG00000035329	capns1a	1	0.160432946353047	0.342450000678511	0.277	0.202
157	ENSDARG00000035459	spns3	1	0.00933721906886616	-0.346295732368635	0.096	0.242
158	ENSDARG00000035519	histh1l	1	0.0281297899506794	-0.385803432010266	0.88	0.96
159	ENSDARG00000035625	snrnp27	1	0.045391795025262	-0.254177286970497	0.289	0.414
160	ENSDARG00000035868	spire1a	1	0.0785317065878897	0.259687431289126	0.12	0.051
161	ENSDARG00000035890	fuca1.1	1	0.100961544760218	0.268962501630077	0.193	0.111
162	ENSDARG00000036028	arrdc3b	1	0.0130339863158436	-0.410583101856172	0.277	0.444
163	ENSDARG00000036144	tssc4	1	0.504305234766283	0.271231991435076	0.265	0.232
164	ENSDARG00000036299	nucb2a	1	0.151452855422376	0.452971989725318	0.241	0.172
165	ENSDARG00000036675	hnrnpa1b	1	0.0142231458544486	0.547441526662673	0.482	0.333
166	ENSDARG00000036704	tmem18	1	0.0995278408191077	-0.26203261955683	0.169	0.263
167	ENSDARG00000036830	krt91	1	0.548486873508476	0.333938403958749	0.795	0.737
168	ENSDARG00000036832	cyt1l	1	0.0034454179380666	-0.513768742212444	0.12	0.293
169	ENSDARG00000036840	krt15	1	0.941044155395206	0.603623584238804	0.313	0.354
170	ENSDARG00000037284	ptges3a	1	0.404513898612452	0.29550085960542	0.349	0.293
171	ENSDARG00000037503	thoc2	1	0.152809300052117	0.251058009822914	0.205	0.131
172	ENSDARG00000037570	polr1d	1	0.0150839783434784	-0.251575405930857	0.024	0.121
173	ENSDARG00000037677	fgf24	1	0.207503429021208	0.420186182992402	0.169	0.111
174	ENSDARG00000037783	proza	1	0.00950450736094773	0.376575418259622	0.506	0.323
175	ENSDARG00000037789	pvalb1	1	0.104303791122351	0.336178544326287	1	0.99
176	ENSDARG00000037867	atp5mf	1	0.0813611406455343	0.394353818371515	0.578	0.485
177	ENSDARG00000037967	si:dkey-16l2.16	1	0.201198860568571	0.329117056771465	0.145	0.091
178	ENSDARG00000037980	elob	1	0.374221710295659	0.310213385747514	0.277	0.242
179	ENSDARG00000038068	ddx5	1	0.252663614953897	-0.301925520843744	0.289	0.364
180	ENSDARG00000038141	atf4b	1	0.43638165547428	0.285220187305808	0.482	0.465
181	ENSDARG00000038432	actr10	1	0.372986395727248	-0.350192463601104	0.133	0.172
182	ENSDARG00000038559	h1f0	1	0.0661351389180401	-0.298345012854434	0.687	0.859
183	ENSDARG00000038794	zgc:113531	1	0.01041942786143	-0.381144107467092	0.289	0.505
184	ENSDARG00000039034	marcksl1a	1	0.0788892695977789	0.260857383454811	0.494	0.374
185	ENSDARG00000039150	lgmn	1	0.0583511436610689	-0.268961082733737	0.084	0.182
186	ENSDARG00000039579	cfd	1	0.890215211457082	-0.479752362942302	0.169	0.172
187	ENSDARG00000039980	ppt1	1	0.00467197225853112	-0.364376449800336	0.289	0.475
188	ENSDARG00000040245	kpnb3	1	0.0153815875458639	0.274250898664119	0.12	0.03
189	ENSDARG00000040287	ywhabl	1	0.0663781149655895	0.41621894717603	0.518	0.414
190	ENSDARG00000040291	cadm4	1	0.339725573584272	0.32316238195623	0.349	0.303
191	ENSDARG00000040298	apoa4b.1	1	0.00611223485940362	0.301086389479974	0.12	0.02
192	ENSDARG00000040815	tsku	1	0.0310364870134644	-0.265296010071193	0.217	0.364
193	ENSDARG00000040822	fundc1	1	0.353327630757855	-0.413626952433774	0.181	0.222
194	ENSDARG00000040874	add3a	1	0.085425693849585	-0.270487430311834	0.096	0.182
195	ENSDARG00000041117	wnt2	1	0.39944699999535	-0.583112653274392	0.12	0.162
196	ENSDARG00000041299	zgc:110796	1	0.524454548397864	0.252557523094749	0.277	0.232
197	ENSDARG00000041397	eif2b2	1	0.236138686485603	0.255275616196499	0.108	0.061
198	ENSDARG00000041602	zgc:92335	1	0.0109857584226579	0.505277842159937	0.349	0.212
199	ENSDARG00000041623	mt2	1	0.702963068871025	0.365807982410748	0.145	0.172
200	ENSDARG00000041869	tnfrsf19	1	0.068304625369877	-0.636654429307506	0.289	0.414
201	ENSDARG00000042484	tle2a	1	0.0813943064185429	0.320496627719262	0.217	0.131
202	ENSDARG00000042533	gstm.1	1	0.504148424643182	-0.374534966449706	0.47	0.485
203	ENSDARG00000042644	sod2	1	0.0933082487943767	-0.294694997614778	0.193	0.303
204	ENSDARG00000042690	s1pr1	1	0.275634458211779	0.302612307226122	0.313	0.242
205	ENSDARG00000042993	prss1	1	0.0563507584234501	0.477091062097409	0.47	0.364
206	ENSDARG00000043359	rmnd5b	1	0.81916791348628	-0.257648058633514	0.169	0.172
207	ENSDARG00000043457	gapdh	1	0.0166280488088795	0.513058142393353	0.59	0.424
208	ENSDARG00000043665	glrx5	1	0.268032415879592	0.255628391128894	0.337	0.283
209	ENSDARG00000043732	cops4	1	0.0804950399623174	0.321932402125907	0.253	0.162
210	ENSDARG00000043802	ms4a17a.8	1	0.00668203843598444	0.349467894209462	0.253	0.111
211	ENSDARG00000044062	ctbp2a	1	0.165431353066509	-0.258219741838794	0.253	0.323
212	ENSDARG00000044182	stau1	1	0.0914390982440723	-0.253287853670611	0.241	0.343
213	ENSDARG00000044183	prkab1a	1	0.513366350489121	-0.256750742060614	0.108	0.131
214	ENSDARG00000044267	sumo1	1	0.0166888590831219	-0.335918090328776	0.301	0.465
215	ENSDARG00000044628	dtd1	1	0.0829860450147987	-0.2568893777396	0.036	0.101
216	ENSDARG00000044751	ddt	1	0.0868779060872863	-0.252991138116632	0.361	0.455
217	ENSDARG00000044808	slc4a4b	1	0.108467549651279	-0.271121311747067	0.084	0.162
218	ENSDARG00000044935	hpdb	1	0.0182750830518587	0.4588889902877	0.12	0.03
219	ENSDARG00000044949	rnf8	1	0.620115570705709	0.26303077354316	0.145	0.131
220	ENSDARG00000045143	hbbe2	1	0.181571563898952	-1.14240109735413	0.048	0.101
221	ENSDARG00000045268	tectb	1	0.784207272378	0.349457463515639	0.253	0.253
222	ENSDARG00000045359	elocb	1	0.146429726940981	0.279428965574888	0.373	0.303
223	ENSDARG00000051888	ist1	1	0.13337800176483	0.328972667699383	0.217	0.141
224	ENSDARG00000052063	col4a5	1	0.196714124838975	0.429997069027525	0.217	0.152
225	ENSDARG00000052091	rbpjb	1	0.0215444231358772	0.295966041418622	0.133	0.04
226	ENSDARG00000052304	uqcrc1	1	0.479986856411238	0.331527355795203	0.289	0.273
227	ENSDARG00000052644	ca10a	1	0.0376047651616979	-0.363252123850414	0.036	0.121
228	ENSDARG00000052746	grinab	1	0.0038065707956604	-0.328047351278438	0.181	0.384
229	ENSDARG00000052994	slc25a28	1	0.0655972319374493	0.261821693153558	0.361	0.232
230	ENSDARG00000053097	hsf2	1	0.00900248566112032	-0.374996100458205	0.301	0.465
231	ENSDARG00000053468	adam10a	1	0.0223126073572305	-0.318353745177277	0.169	0.303
232	ENSDARG00000053485	aldh6a1	1	0.00644526742089174	0.347824587019175	0.651	0.535
233	ENSDARG00000053858	crip1	1	0.423200476796034	-0.275424726978511	0.169	0.212
234	ENSDARG00000053973	fetub	1	0.0999671898478433	-0.264689170315666	0.108	0.202
235	ENSDARG00000054058	h1fx	1	0.189743180021533	-0.266167874976659	0.566	0.697
236	ENSDARG00000054560	her15.1	1	0.312330728432906	-0.540729529583812	0.096	0.141
237	ENSDARG00000054562	her15.1	1	0.304202615662959	-0.400250184133196	0.181	0.242
238	ENSDARG00000054749	lmo4b	1	0.477651726158604	-0.287540789872339	0.301	0.343
239	ENSDARG00000054864	aplp2	1	0.140939087464872	0.294062630168081	0.253	0.182
240	ENSDARG00000054907	cox7a2l	1	0.1397135307363	0.277463937851778	0.325	0.242
241	ENSDARG00000055129	pim3	1	0.049460929561441	0.278871727733672	0.205	0.101
242	ENSDARG00000055192	zgc:136930	1	0.943652206542746	-0.297892048801295	0.398	0.384
243	ENSDARG00000055216	tuba1c	1	0.162004985574829	0.254634297728486	0.361	0.273
244	ENSDARG00000055498	si:ch1073-184j22.1	1	0.402590835574416	-0.521565029844901	0.301	0.333
245	ENSDARG00000055514	icn2	1	0.00243016028063121	-0.307370436591555	0.096	0.283
246	ENSDARG00000055719	ino80c	1	0.0537366897178121	-0.269550703350533	0.157	0.263
247	ENSDARG00000055868	rsl1d1	1	0.00405941038663254	0.404891397949834	0.687	0.586
248	ENSDARG00000055876	msmo1	1	0.0073059319563706	-0.357079241778831	0.084	0.222
249	ENSDARG00000055903	luc7l	1	0.28984418567684	-0.287896025579614	0.193	0.242
250	ENSDARG00000056248	si:dkey-183i3.5	1	0.356898343062172	-0.3131625276234	0.253	0.313
251	ENSDARG00000056490	zgc:110158	1	0.395629256614962	0.324561240424706	0.193	0.162
252	ENSDARG00000056499	ca6	1	0.193711430857423	-0.334172658983154	0.157	0.232
253	ENSDARG00000056511	arr3a	1	0.216218519971489	0.250574957925621	0.12	0.071
254	ENSDARG00000056729	her4.2	1	0.863109668166994	-0.267062180431582	0.277	0.273
255	ENSDARG00000056744	ela2	1	0.0505384921989815	0.35550040806556	0.241	0.131
256	ENSDARG00000056938	kera	1	0.0861699759880183	-0.271048207108299	0.108	0.202
257	ENSDARG00000057234	chtopa	1	0.31871765094278	-0.252564076575411	0.169	0.222
258	ENSDARG00000057299	pbdc1	1	0.0587095012566849	0.309790988350326	0.41	0.293
259	ENSDARG00000057890	si:dkey-33c12.4	1	0.143386558381909	0.353441089018688	0.446	0.364
260	ENSDARG00000059043	ntf3	1	0.253245803473306	-0.25268363016233	0.072	0.121
261	ENSDARG00000059075	nip7	1	0.00435301970398674	-0.274031472128805	0.06	0.202
262	ENSDARG00000059128	uqcrh	1	0.248733427142114	0.304427636697775	0.627	0.596
263	ENSDARG00000059391	gyg1b	1	0.134057584616987	0.275842994709811	0.12	0.061
264	ENSDARG00000059816	zgc:136864	1	0.00349765003901722	-0.436185587914232	0.084	0.242
265	ENSDARG00000060350	apoda.2	1	0.0829726328742725	0.369497370974988	0.205	0.121
266	ENSDARG00000060687	chd2	1	0.444968120926826	0.315631462006557	0.133	0.101
267	ENSDARG00000061017	spns2	1	0.02915006380249	-0.287111999936547	0.193	0.333
268	ENSDARG00000061798	arhgap27l	1	0.0354805614108316	-0.257353351772013	0.036	0.121
269	ENSDARG00000062059	si:ch211-236l14.4	1	0.0129333866162838	-0.473572745922534	0.253	0.444
270	ENSDARG00000062420	nfia	1	0.00943344539864242	-0.390766482219777	0.169	0.323
271	ENSDARG00000062936	ndnf	1	0.204991922790915	-0.426110959679957	0.096	0.152
272	ENSDARG00000063538	kalrnb	1	0.239223916406237	-0.264254170273166	0.289	0.343
273	ENSDARG00000063612	antxr1c	1	0.0318778652911284	-0.318913104694935	0.048	0.141
274	ENSDARG00000063899	mt-nd2	1	0.543340414532157	0.310335268415907	0.759	0.798
275	ENSDARG00000063911	mt-atp6	1	0.909953518744961	0.282119560633916	0.916	0.848
276	ENSDARG00000063921	mt-nd5	1	0.290985731857637	0.40191930298169	0.205	0.152
277	ENSDARG00000067717	tomm7	1	0.0800376323721512	0.270252408772213	0.422	0.303
278	ENSDARG00000067997	myhz1.3	1	0.0601073379510821	-0.347412657382204	0.108	0.212
279	ENSDARG00000068265	tomm5	1	0.194179910407629	0.251799628438251	0.651	0.626
280	ENSDARG00000068365	lmx1bb	1	0.498536164565084	0.355418386246762	0.301	0.273
281	ENSDARG00000068401	yap1	1	0.224859213395801	0.255087361094545	0.47	0.414
282	ENSDARG00000068680	ctrl	1	0.0868452407154537	0.446844788158177	0.133	0.061
283	ENSDARG00000069093	col2a1a	1	0.20060921942919	-0.349981993531169	0.614	0.697
284	ENSDARG00000069422	nhp2	1	0.02637078464735	0.44854810751068	0.289	0.172
285	ENSDARG00000069525	gpn3	1	0.0628631059684748	0.327850685532485	0.108	0.04
286	ENSDARG00000069774	flot2b	1	0.00477440677767411	-0.255434971832379	0.012	0.121
287	ENSDARG00000069827	crygm2d11	1	0.0143373284812745	-0.274410009301651	0.024	0.121
288	ENSDARG00000070681	c1qtnf12	1	0.56274795703707	-0.329157690160608	0.108	0.131
289	ENSDARG00000070686	cdipt	1	0.150408337354236	-0.261977630181636	0.06	0.121
290	ENSDARG00000070702	s100v2	1	0.0250824018152003	-0.358379354532429	0.434	0.566
291	ENSDARG00000070913	sox2	1	0.610757406067207	0.360999664157417	0.181	0.162
292	ENSDARG00000071026	mllt11	1	0.0880158029556028	0.369513615874303	0.12	0.051
293	ENSDARG00000071558	fblim1	1	0.00355156471761959	-0.401383843685307	0.157	0.343
294	ENSDARG00000071626	ptgdsb.2	1	0.698160766090027	-0.434520901251172	0.434	0.455
295	ENSDARG00000073742	prss59.2	1	0.194693809721657	0.431352011163275	0.47	0.424
296	ENSDARG00000073786	cmbl	1	0.00905197330771567	-0.304127125993173	0.229	0.394
297	ENSDARG00000074266	si:ch1073-314i13.4	1	0.176924944769869	0.264777564350186	0.337	0.263
298	ENSDARG00000074378	junba	1	0.0126523602439379	-0.442681102138362	0.217	0.384
299	ENSDARG00000074686	oga	1	0.0808364584254332	0.293574740246146	0.133	0.061
300	ENSDARG00000074772	ccl44	1	0.862800575917223	-0.258144569639289	0.398	0.394
301	ENSDARG00000075222	amer2	1	0.180891397923889	-0.309740615520921	0.096	0.162
302	ENSDARG00000075560	kmt2cb	1	0.0305109255461235	-0.35305852188837	0.084	0.192
303	ENSDARG00000075707	nid2a	1	0.17623826119446	0.298850019984698	0.169	0.101
304	ENSDARG00000075768	sdhb	1	0.309756900089271	0.338797948973699	0.253	0.202
305	ENSDARG00000076572	crygm2d7	1	4.7490222303504e-05	-0.690170126591275	0.06	0.293
306	ENSDARG00000076790	crygm2d16	1	0.00019277574258982	-0.528259959051364	0.12	0.364
307	ENSDARG00000076815	eif3s10	1	0.00128998106173883	0.318625029080498	0.759	0.636
308	ENSDARG00000077045	scg5	1	0.162591640474909	0.360432526043039	0.229	0.162
309	ENSDARG00000077473	mych	1	0.0226918756523931	-0.289208778238281	0.313	0.495
310	ENSDARG00000077515	letm2	1	0.397667366063193	0.259573274802875	0.253	0.212
311	ENSDARG00000078073	nudt5	1	0.0479778150939697	0.270664326224226	0.217	0.111
312	ENSDARG00000078164	znf576.2	1	0.00275968673152159	-0.301813974044495	0.084	0.253
313	ENSDARG00000079274	prss59.1	1	0.00267393659955586	0.526397004895941	0.373	0.192
314	ENSDARG00000079305	hbae3	1	0.216238003190497	-0.780666871651471	0.06	0.111
315	ENSDARG00000079323	rgmb	1	0.281460938352621	-0.30621256292715	0.084	0.131
316	ENSDARG00000086288	scg3	1	0.0433124201339583	-0.402185555581677	0.133	0.242
317	ENSDARG00000086618	psma3	1	0.0356367043478605	0.273152350028551	0.398	0.253
318	ENSDARG00000086746	prodha	1	0.141111447008299	0.257398928548205	0.181	0.111
319	ENSDARG00000087164	crygm2d4	1	0.0112152983549877	-0.26367339777574	0.048	0.172
320	ENSDARG00000087390	hbbe1.3	1	0.40545320134409	-1.4252072537332	0.108	0.141
321	ENSDARG00000088581	f10	1	0.209147968248629	0.257948444219978	0.386	0.303
322	ENSDARG00000089382	zgc:158463	1	0.0804091745426762	0.302181522875988	0.494	0.384
323	ENSDARG00000089413	mbpb	1	0.0716089166080923	0.283496774693222	0.325	0.222
324	ENSDARG00000090268	krtt1c19e	1	0.213416879754004	-0.409521644223222	0.458	0.535
325	ENSDARG00000090286	serpina1	1	0.0899419084615641	0.322966080928278	0.157	0.081
326	ENSDARG00000091127	klf15	1	0.161040047607708	0.294362314196514	0.193	0.121
327	ENSDARG00000091996	tcnbb	1	0.220139341243994	0.35955242517941	0.108	0.061
328	ENSDARG00000092033	si:dkey-239h2.3	1	0.0872827706373848	0.341030245212271	0.614	0.505
329	ENSDARG00000092170	apoc1	1	0.00698435731185385	-0.625116603956136	0.084	0.232
330	ENSDARG00000092517	gpsm1a	1	0.274231777407849	0.311141067576281	0.181	0.131
331	ENSDARG00000092726	si:dkey-184p9.7	1	0.20851123241144	-0.422836567763251	0.096	0.152
332	ENSDARG00000092798	ppib	1	0.0165221204689718	-0.273452332012641	0.602	0.737
333	ENSDARG00000092895	si:dkey-188i13.11	1	0.0103391299037087	-0.290328786047117	0.06	0.182
334	ENSDARG00000092947	cyt1	1	0.0259434532148052	-0.399523577543095	0.687	0.838
335	ENSDARG00000093382	uqcc3	1	0.0185536884777166	-0.304220905959869	0.096	0.222
336	ENSDARG00000094833	coa5	1	0.0276087754262273	0.314287642967616	0.193	0.081
337	ENSDARG00000095007	sinhcafl	1	0.0416384761554086	0.287824057256237	0.265	0.152
338	ENSDARG00000095623	dpm2	1	0.0704204980065098	-0.302890761504573	0.181	0.293
339	ENSDARG00000095651	hmx1	1	0.126205355070948	-0.258477049299956	0.084	0.152
340	ENSDARG00000096003	atp5md	1	0.977385055513188	0.360287454515649	0.277	0.293
341	ENSDARG00000097157	si:ch211-207n23.2	1	0.000198579852717697	0.268281180474229	0.133	0
342	ENSDARG00000097789	pon3.2	1	0.0108688910560023	0.399766839694771	0.289	0.141
343	ENSDARG00000098317	dync1li1	1	0.00181515517590547	0.392486810249122	0.12	0.01
344	ENSDARG00000098588	gchfr	1	0.00616209945364198	-0.330709659831797	0.229	0.444
345	ENSDARG00000099344	zgc:92162	1	0.36841243500878	-0.306170251856305	0.169	0.212
346	ENSDARG00000099351	igfbp1a	1	0.335760900233296	0.868846637622823	0.133	0.091
347	ENSDARG00000099420	nme2b.2	1	0.00622834451798723	0.283846748634826	0.542	0.354
348	ENSDARG00000099439	serp1	1	0.0966343578984388	0.277771150071496	0.386	0.273
349	ENSDARG00000099730	pkma	1	0.9209667175747	0.259610834059462	0.277	0.293
350	ENSDARG00000099733	CIR1	1	0.192592675534959	0.27250299544449	0.169	0.111
351	ENSDARG00000099960	elovl1a	1	0.122098552368509	-0.26772908810502	0.048	0.111
352	ENSDARG00000100133	cnmd	1	0.203770258418152	0.271977277719283	0.627	0.566
353	ENSDARG00000100244	ebf3a	1	0.191149280449059	0.377866410330546	0.289	0.232
354	ENSDARG00000100374	txnrd3	1	0.275636877683073	0.284074824473217	0.145	0.101
355	ENSDARG00000100409	camlg	1	0.0762601250663674	-0.25602695132219	0.084	0.172
356	ENSDARG00000100553	lsm14ab	1	0.0545667866287849	-0.259550809052542	0.217	0.343
357	ENSDARG00000100582	si:ch211-195b11.3	1	0.142380877225996	0.43489136141899	0.133	0.071
358	ENSDARG00000100633	zgc:114200	1	0.0656594518594354	0.302143182935797	0.193	0.101
359	ENSDARG00000100691	prss35	1	0.848271879697882	-0.422311688446571	0.265	0.263
360	ENSDARG00000100825	calm3a	1	0.264597392029957	0.36403301419609	0.217	0.162
361	ENSDARG00000100826	hif1al	1	0.0149963873251597	0.369404813460739	0.494	0.364
362	ENSDARG00000101199	rbp4	1	0.368772871627059	0.327192147472723	0.446	0.384
363	ENSDARG00000101914	metrnla	1	0.139850644068109	-0.317937194579932	0.446	0.556
364	ENSDARG00000102051	mtbl	1	0.0530010918043753	-0.259605351073682	0.157	0.283
365	ENSDARG00000102153	nrp1a	1	0.160912984022569	0.263928424854424	0.157	0.091
366	ENSDARG00000102367	ndfip1l	1	0.0246150798084839	-0.320018013065691	0.169	0.303
367	ENSDARG00000102889	sept15	1	0.21791237323115	0.382867169833839	0.217	0.152
368	ENSDARG00000103364	cs	1	0.118065194031018	0.345319305690651	0.277	0.202
369	ENSDARG00000103543	gngt2b	1	0.883733528863119	0.258361427691174	0.145	0.141
370	ENSDARG00000103718	chmp5b	1	0.0341049651850926	-0.376960202802858	0.265	0.404
371	ENSDARG00000103735	elovl1b	1	0.0184882713782536	-0.281328741566345	0.072	0.192
372	ENSDARG00000103740	fundc2	1	0.50735197144157	0.277959523125096	0.217	0.192
373	ENSDARG00000103919	si:ch73-1a9.3	1	0.00980410832927491	-0.262942091880243	0.711	0.828
374	ENSDARG00000103979	calr3a	1	0.0158994174930861	-0.27803485525175	0.096	0.222
375	ENSDARG00000104068	gstp1	1	0.825069769080631	-0.276827214014677	0.506	0.545
376	ENSDARG00000104431	slc1a3a	1	0.717331126374621	-0.260293610920737	0.518	0.455
377	ENSDARG00000104573	slc12a2	1	0.766856672094545	0.422896923972903	0.205	0.192
378	ENSDARG00000104636	si:dkey-112a7.4	1	0.0323222270790933	-0.286200410976766	0.12	0.232
379	ENSDARG00000104945	sncb	1	0.50579183587885	0.392755622143489	0.145	0.121
380	ENSDARG00000105068	si:ch1073-443f11.2	1	0.00253156385090637	-0.299634375711587	0.048	0.202
381	ENSDARG00000105293	srsf4	1	0.0527665751592201	-0.288612993026571	0.157	0.263
382	ENSDARG00000115405	hbbe1.2	1	0.0860062130132746	-0.811624650195657	0.048	0.121
383	ENSDARG00000116164	crygm2d8	1	0.0138782507705505	-0.332460378980277	0.133	0.283
384	ENSDARG00000116491	h2afvb	1	0.0259690960901768	-0.270813650712203	0.446	0.606
