## Supplementary material for "GLOBAL HOST RESPONSES TO THE MICROBIOTA AT SINGLE CELL RESOLUTION IN GNOTOBIOTIC ZEBRAFISH": Lists of DEGs and GO per Cluster: clu51_GOresults_CVZup.tsv

ONTOLOGY	ID	Description	GeneRatio	BgRatio	pvalue	p.adjust	qvalue	geneID	Count
GO:0032527	BP	GO:0032527	protein exit from endoplasmic reticulum	3/105	10/19170	1.86334433741067e-05	1.86334433741067e-05	0.0174173660170597	ENSDARG00000020008/ENSDARG00000070097/ENSDARG00000103403	3
