## Supplementary material for "GLOBAL HOST RESPONSES TO THE MICROBIOTA AT SINGLE CELL RESOLUTION IN GNOTOBIOTIC ZEBRAFISH": Lists of DEGs and GO per Cluster: clu51_GOresults_GFup_fdr.tsv

ONTOLOGY	ID	Description	GeneRatio	BgRatio	pvalue	p.adjust	qvalue	geneID	Count
GO:0002088	BP	GO:0002088	lens development in camera-type eye	22/69	105/19170	8.13602384255926e-34	3.93783553979868e-31	3.69974978945853e-31	ENSDARG00000087324/ENSDARG00000032929/ENSDARG00000024548/ENSDARG00000053875/ENSDARG00000087765/ENSDARG00000041925/ENSDARG00000030411/ENSDARG00000069801/ENSDARG00000053862/ENSDARG00000068507/ENSDARG00000016793/ENSDARG00000088823/ENSDARG00000007576/ENSDARG00000030349/ENSDARG00000076790/ENSDARG00000086658/ENSDARG00000013963/ENSDARG00000057460/ENSDARG00000069827/ENSDARG00000074001/ENSDARG00000076572/…	22
GO:0007601	BP	GO:0007601	visual perception	21/69	186/19170	3.01169713553001e-26	7.28830706798261e-24	6.84764822394191e-24	ENSDARG00000087324/ENSDARG00000032929/ENSDARG00000024548/ENSDARG00000053875/ENSDARG00000087765/ENSDARG00000041925/ENSDARG00000030411/ENSDARG00000069801/ENSDARG00000053862/ENSDARG00000068507/ENSDARG00000016793/ENSDARG00000088823/ENSDARG00000007576/ENSDARG00000030349/ENSDARG00000076790/ENSDARG00000086658/ENSDARG00000057460/ENSDARG00000069827/ENSDARG00000074001/ENSDARG00000076572/ENSDARG00000091148	21
GO:0050953	BP	GO:0050953	sensory perception of light stimulus	21/69	195/19170	8.40872023877747e-26	1.35660686518943e-23	1.27458496250943e-23	ENSDARG00000087324/ENSDARG00000032929/ENSDARG00000024548/ENSDARG00000053875/ENSDARG00000087765/ENSDARG00000041925/ENSDARG00000030411/ENSDARG00000069801/ENSDARG00000053862/ENSDARG00000068507/ENSDARG00000016793/ENSDARG00000088823/ENSDARG00000007576/ENSDARG00000030349/ENSDARG00000076790/ENSDARG00000086658/ENSDARG00000057460/ENSDARG00000069827/ENSDARG00000074001/ENSDARG00000076572/ENSDARG00000091148	21
GO:0043010	BP	GO:0043010	camera-type eye development	22/69	441/19170	1.18015420786679e-19	1.42798659151881e-17	1.34164899420645e-17	ENSDARG00000087324/ENSDARG00000032929/ENSDARG00000024548/ENSDARG00000053875/ENSDARG00000087765/ENSDARG00000041925/ENSDARG00000030411/ENSDARG00000069801/ENSDARG00000053862/ENSDARG00000068507/ENSDARG00000016793/ENSDARG00000088823/ENSDARG00000007576/ENSDARG00000030349/ENSDARG00000076790/ENSDARG00000086658/ENSDARG00000013963/ENSDARG00000057460/ENSDARG00000069827/ENSDARG00000074001/ENSDARG00000076572/…	22
GO:0007600	BP	GO:0007600	sensory perception	21/69	402/19170	3.62128850991517e-19	3.50540727759788e-17	3.29346660270179e-17	ENSDARG00000087324/ENSDARG00000032929/ENSDARG00000024548/ENSDARG00000053875/ENSDARG00000087765/ENSDARG00000041925/ENSDARG00000030411/ENSDARG00000069801/ENSDARG00000053862/ENSDARG00000068507/ENSDARG00000016793/ENSDARG00000088823/ENSDARG00000007576/ENSDARG00000030349/ENSDARG00000076790/ENSDARG00000086658/ENSDARG00000057460/ENSDARG00000069827/ENSDARG00000074001/ENSDARG00000076572/ENSDARG00000091148	21
GO:0005882	CC	GO:0005882	intermediate filament	5/61	91/19398	9.83297260702679e-06	0.000446044238342708	0.000387627183871876	ENSDARG00000036832/ENSDARG00000056248/ENSDARG00000058371/ENSDARG00000090268/ENSDARG00000092947	5
GO:0045111	CC	GO:0045111	intermediate filament cytoskeleton	5/61	92/19398	1.03731218219234e-05	0.000446044238342708	0.000387627183871876	ENSDARG00000036832/ENSDARG00000056248/ENSDARG00000058371/ENSDARG00000090268/ENSDARG00000092947	5
GO:0099513	CC	GO:0099513	polymeric cytoskeletal fiber	8/61	360/19398	1.62644224071423e-05	0.000466246775671413	0.000405183856458633	ENSDARG00000022045/ENSDARG00000026595/ENSDARG00000036832/ENSDARG00000056248/ENSDARG00000058371/ENSDARG00000090268/ENSDARG00000092947/ENSDARG00000099974	8
GO:0005212	MF	GO:0005212	structural constituent of eye lens	23/71	75/19574	1.42873056200158e-39	1.37158133952151e-37	1.30841640941197e-37	ENSDARG00000087324/ENSDARG00000032929/ENSDARG00000024548/ENSDARG00000053875/ENSDARG00000087765/ENSDARG00000041925/ENSDARG00000030411/ENSDARG00000069801/ENSDARG00000053862/ENSDARG00000068507/ENSDARG00000016793/ENSDARG00000015445/ENSDARG00000088823/ENSDARG00000007576/ENSDARG00000030349/ENSDARG00000076790/ENSDARG00000086658/ENSDARG00000037402/ENSDARG00000057460/ENSDARG00000069827/ENSDARG00000074001/…	23
GO:0031491	MF	GO:0031491	nucleosome binding	3/71	52/19574	0.000889773169175125	0.042709112120406	0.040742245114861	ENSDARG00000035519/ENSDARG00000038559/ENSDARG00000079949	3
