## Supplementary material for "GLOBAL HOST RESPONSES TO THE MICROBIOTA AT SINGLE CELL RESOLUTION IN GNOTOBIOTIC ZEBRAFISH": Lists of DEGs and GO per Cluster: clu56_GOresults_CVZup.tsv

ONTOLOGY	ID	Description	GeneRatio	BgRatio	pvalue	p.adjust	qvalue	geneID	Count
GO:0015629	CC	GO:0015629	actin cytoskeleton	4/26	325/19398	0.00086414606591526	0.00086414606591526	0.0382043523878325	ENSDARG00000029069/ENSDARG00000037870/ENSDARG00000067990/ENSDARG00000067995	4
