## Supplementary material for "GLOBAL HOST RESPONSES TO THE MICROBIOTA AT SINGLE CELL RESOLUTION IN GNOTOBIOTIC ZEBRAFISH": Lists of DEGs and GO per Cluster: clu56_GOresults_GFup.tsv

ONTOLOGY	ID	Description	GeneRatio	BgRatio	pvalue	p.adjust	qvalue	geneID	Count
GO:0002088	BP	GO:0002088	lens development in camera-type eye	18/78	105/19170	6.94099993472282e-25	6.94099993472282e-25	4.23035680232054e-22	ENSDARG00000032929/ENSDARG00000087324/ENSDARG00000068507/ENSDARG00000053862/ENSDARG00000041925/ENSDARG00000069801/ENSDARG00000076790/ENSDARG00000086658/ENSDARG00000007576/ENSDARG00000016793/ENSDARG00000030411/ENSDARG00000088823/ENSDARG00000057460/ENSDARG00000053875/ENSDARG00000087765/ENSDARG00000024548/ENSDARG00000030349/ENSDARG00000069827	18
GO:0007601	BP	GO:0007601	visual perception	18/78	186/19170	3.22385191811357e-20	3.22385191811357e-20	9.82426452940924e-18	ENSDARG00000032929/ENSDARG00000087324/ENSDARG00000068507/ENSDARG00000053862/ENSDARG00000041925/ENSDARG00000069801/ENSDARG00000076790/ENSDARG00000086658/ENSDARG00000007576/ENSDARG00000016793/ENSDARG00000030411/ENSDARG00000088823/ENSDARG00000057460/ENSDARG00000053875/ENSDARG00000087765/ENSDARG00000024548/ENSDARG00000030349/ENSDARG00000069827	18
GO:0050953	BP	GO:0050953	sensory perception of light stimulus	18/78	195/19170	7.6495873390247e-20	7.6495873390247e-20	1.55407405940186e-17	ENSDARG00000032929/ENSDARG00000087324/ENSDARG00000068507/ENSDARG00000053862/ENSDARG00000041925/ENSDARG00000069801/ENSDARG00000076790/ENSDARG00000086658/ENSDARG00000007576/ENSDARG00000016793/ENSDARG00000030411/ENSDARG00000088823/ENSDARG00000057460/ENSDARG00000053875/ENSDARG00000087765/ENSDARG00000024548/ENSDARG00000030349/ENSDARG00000069827	18
GO:0043010	BP	GO:0043010	camera-type eye development	22/78	441/19170	2.34816910363756e-18	2.34816910363756e-18	3.57786818685828e-16	ENSDARG00000032929/ENSDARG00000087324/ENSDARG00000068507/ENSDARG00000053862/ENSDARG00000041925/ENSDARG00000069801/ENSDARG00000076790/ENSDARG00000086658/ENSDARG00000007576/ENSDARG00000016793/ENSDARG00000030411/ENSDARG00000088823/ENSDARG00000057460/ENSDARG00000053875/ENSDARG00000087765/ENSDARG00000024548/ENSDARG00000025428/ENSDARG00000030110/ENSDARG00000030349/ENSDARG00000069827/ENSDARG00000075121/…	22
GO:0007600	BP	GO:0007600	sensory perception	18/78	402/19170	2.83439841130311e-14	2.83439841130311e-14	3.45498248451474e-12	ENSDARG00000032929/ENSDARG00000087324/ENSDARG00000068507/ENSDARG00000053862/ENSDARG00000041925/ENSDARG00000069801/ENSDARG00000076790/ENSDARG00000086658/ENSDARG00000007576/ENSDARG00000016793/ENSDARG00000030411/ENSDARG00000088823/ENSDARG00000057460/ENSDARG00000053875/ENSDARG00000087765/ENSDARG00000024548/ENSDARG00000030349/ENSDARG00000069827	18
GO:0055002	BP	GO:0055002	striated muscle cell development	8/78	219/19170	3.01265291575982e-06	3.01265291575982e-06	0.000306022111969287	ENSDARG00000019342/ENSDARG00000030110/ENSDARG00000030270/ENSDARG00000031756/ENSDARG00000036371/ENSDARG00000045560/ENSDARG00000055618/ENSDARG00000056964	8
GO:0055001	BP	GO:0055001	muscle cell development	8/78	235/19170	5.07211958882281e-06	5.07211958882281e-06	0.000441617630365174	ENSDARG00000019342/ENSDARG00000030110/ENSDARG00000030270/ENSDARG00000031756/ENSDARG00000036371/ENSDARG00000045560/ENSDARG00000055618/ENSDARG00000056964	8
GO:0051146	BP	GO:0051146	striated muscle cell differentiation	8/78	256/19170	9.488926375384e-06	9.488926375384e-06	0.000722906364650966	ENSDARG00000019342/ENSDARG00000030110/ENSDARG00000030270/ENSDARG00000031756/ENSDARG00000036371/ENSDARG00000045560/ENSDARG00000055618/ENSDARG00000056964	8
GO:0042692	BP	GO:0042692	muscle cell differentiation	8/78	286/19170	2.11300291380305e-05	2.11300291380305e-05	0.00139196162547922	ENSDARG00000019342/ENSDARG00000030110/ENSDARG00000030270/ENSDARG00000031756/ENSDARG00000036371/ENSDARG00000045560/ENSDARG00000055618/ENSDARG00000056964	8
GO:0072132	BP	GO:0072132	mesenchyme morphogenesis	3/78	14/19170	2.28387486045814e-05	2.28387486045814e-05	0.00139196162547922	ENSDARG00000036371/ENSDARG00000042535/ENSDARG00000057911	3
GO:0097435	BP	GO:0097435	supramolecular fiber organization	9/78	482/19170	0.00014600150162303	0.00014600150162303	0.00750255196498913	ENSDARG00000011459/ENSDARG00000019128/ENSDARG00000019342/ENSDARG00000021309/ENSDARG00000030270/ENSDARG00000031756/ENSDARG00000045560/ENSDARG00000051768/ENSDARG00000104682	9
GO:0014904	BP	GO:0014904	myotube cell development	4/78	67/19170	0.000160028526368939	0.000160028526368939	0.00750255196498913	ENSDARG00000030110/ENSDARG00000036371/ENSDARG00000045560/ENSDARG00000055618	4
GO:0048741	BP	GO:0048741	skeletal muscle fiber development	4/78	67/19170	0.000160028526368939	0.000160028526368939	0.00750255196498913	ENSDARG00000030110/ENSDARG00000036371/ENSDARG00000045560/ENSDARG00000055618	4
GO:0061061	BP	GO:0061061	muscle structure development	8/78	434/19170	0.000379740093620067	0.000379740093620067	0.0165315424215052	ENSDARG00000019342/ENSDARG00000030110/ENSDARG00000030270/ENSDARG00000031756/ENSDARG00000036371/ENSDARG00000045560/ENSDARG00000055618/ENSDARG00000056964	8
GO:0014902	BP	GO:0014902	myotube differentiation	4/78	87/19170	0.000437024447498328	0.000437024447498328	0.0177569933404584	ENSDARG00000030110/ENSDARG00000036371/ENSDARG00000045560/ENSDARG00000055618	4
GO:0060538	BP	GO:0060538	skeletal muscle organ development	5/78	160/19170	0.000491633864070742	0.000491633864070742	0.0187273689011158	ENSDARG00000030110/ENSDARG00000036371/ENSDARG00000045560/ENSDARG00000055618/ENSDARG00000056964	5
GO:0031032	BP	GO:0031032	actomyosin structure organization	5/78	165/19170	0.00056552639502342	0.00056552639502342	0.0202749091466601	ENSDARG00000019342/ENSDARG00000030270/ENSDARG00000031756/ENSDARG00000045560/ENSDARG00000051768	5
GO:0048747	BP	GO:0048747	muscle fiber development	4/78	111/19170	0.00109241760571281	0.00109241760571281	0.0369888768250127	ENSDARG00000030110/ENSDARG00000036371/ENSDARG00000045560/ENSDARG00000055618	4
GO:0030239	BP	GO:0030239	myofibril assembly	4/78	120/19170	0.00145764118018249	0.00145764118018249	0.0447578109670299	ENSDARG00000019342/ENSDARG00000030270/ENSDARG00000031756/ENSDARG00000045560	4
GO:0007015	BP	GO:0007015	actin filament organization	6/78	303/19170	0.00146873645660374	0.00146873645660374	0.0447578109670299	ENSDARG00000011459/ENSDARG00000019128/ENSDARG00000021309/ENSDARG00000045560/ENSDARG00000051768/ENSDARG00000104682	6
GO:0015629	CC	GO:0015629	actin cytoskeleton	7/73	325/19398	0.000219552205426276	0.000219552205426276	0.0046588671517103	ENSDARG00000019128/ENSDARG00000030270/ENSDARG00000035438/ENSDARG00000037266/ENSDARG00000045560/ENSDARG00000056964/ENSDARG00000104682	7
GO:0030017	CC	GO:0030017	sarcomere	5/73	150/19398	0.000254459730414365	0.000254459730414365	0.0046588671517103	ENSDARG00000030270/ENSDARG00000037266/ENSDARG00000045560/ENSDARG00000056964/ENSDARG00000104682	5
GO:0044449	CC	GO:0044449	contractile fiber part	5/73	151/19398	0.000262410052879354	0.000262410052879354	0.0046588671517103	ENSDARG00000030270/ENSDARG00000037266/ENSDARG00000045560/ENSDARG00000056964/ENSDARG00000104682	5
GO:0030016	CC	GO:0030016	myofibril	5/73	153/19398	0.000278876073589901	0.000278876073589901	0.0046588671517103	ENSDARG00000030270/ENSDARG00000037266/ENSDARG00000045560/ENSDARG00000056964/ENSDARG00000104682	5
GO:0043292	CC	GO:0043292	contractile fiber	5/73	154/19398	0.000287397648969142	0.000287397648969142	0.0046588671517103	ENSDARG00000030270/ENSDARG00000037266/ENSDARG00000045560/ENSDARG00000056964/ENSDARG00000104682	5
GO:0005901	CC	GO:0005901	caveola	2/73	15/19398	0.00142095594013606	0.00142095594013606	0.0145894776632419	ENSDARG00000070923/ENSDARG00000076411	2
GO:0005865	CC	GO:0005865	striated muscle thin filament	3/73	60/19398	0.00150023288192636	0.00150023288192636	0.0145894776632419	ENSDARG00000030270/ENSDARG00000045560/ENSDARG00000104682	3
GO:0036379	CC	GO:0036379	myofilament	3/73	60/19398	0.00150023288192636	0.00150023288192636	0.0145894776632419	ENSDARG00000030270/ENSDARG00000045560/ENSDARG00000104682	3
GO:0030175	CC	GO:0030175	filopodium	2/73	16/19398	0.00162000044182751	0.00162000044182751	0.0145894776632419	ENSDARG00000036371/ENSDARG00000057911	2
GO:0099513	CC	GO:0099513	polymeric cytoskeletal fiber	6/73	360/19398	0.00234581705949897	0.00234581705949897	0.0187169503226157	ENSDARG00000001889/ENSDARG00000019128/ENSDARG00000035944/ENSDARG00000058454/ENSDARG00000070155/ENSDARG00000104682	6
GO:0044853	CC	GO:0044853	plasma membrane raft	2/73	20/19398	0.00254015754378356	0.00254015754378356	0.0187169503226157	ENSDARG00000070923/ENSDARG00000076411	2
GO:0030018	CC	GO:0030018	Z disc	3/73	80/19398	0.00341367404539009	0.00341367404539009	0.0230572720609681	ENSDARG00000037266/ENSDARG00000045560/ENSDARG00000056964	3
GO:0031674	CC	GO:0031674	I band	3/73	92/19398	0.00505272762885311	0.00505272762885311	0.0315028362284769	ENSDARG00000037266/ENSDARG00000045560/ENSDARG00000056964	3
GO:0042383	CC	GO:0042383	sarcolemma	2/73	38/19398	0.00899702113022712	0.00899702113022712	0.047924543131261	ENSDARG00000056964/ENSDARG00000070923	2
GO:0030027	CC	GO:0030027	lamellipodium	2/73	39/19398	0.00946042929344374	0.00946042929344374	0.047924543131261	ENSDARG00000036371/ENSDARG00000057911	2
GO:0098858	CC	GO:0098858	actin-based cell projection	2/73	39/19398	0.00946042929344374	0.00946042929344374	0.047924543131261	ENSDARG00000036371/ENSDARG00000057911	2
GO:0005212	MF	GO:0005212	structural constituent of eye lens	18/76	75/19574	3.70008646261674e-28	3.70008646261674e-28	3.77798301972446e-26	ENSDARG00000032929/ENSDARG00000087324/ENSDARG00000068507/ENSDARG00000053862/ENSDARG00000041925/ENSDARG00000069801/ENSDARG00000076790/ENSDARG00000086658/ENSDARG00000007576/ENSDARG00000016793/ENSDARG00000030411/ENSDARG00000088823/ENSDARG00000057460/ENSDARG00000053875/ENSDARG00000087765/ENSDARG00000024548/ENSDARG00000030349/ENSDARG00000069827	18
GO:0003779	MF	GO:0003779	actin binding	9/76	448/19574	5.83001855090424e-05	5.83001855090424e-05	0.00297637789177743	ENSDARG00000001431/ENSDARG00000011459/ENSDARG00000018566/ENSDARG00000019128/ENSDARG00000035438/ENSDARG00000037266/ENSDARG00000045560/ENSDARG00000058128/ENSDARG00000104682	9
GO:0000978	MF	GO:0000978	RNA polymerase II proximal promoter sequence-specific DNA binding	6/76	226/19574	0.000247092789415069	0.000247092789415069	0.00693056876655318	ENSDARG00000007823/ENSDARG00000030110/ENSDARG00000031683/ENSDARG00000031756/ENSDARG00000043531/ENSDARG00000103862	6
GO:0000987	MF	GO:0000987	proximal promoter sequence-specific DNA binding	6/76	230/19574	0.000271506817658784	0.000271506817658784	0.00693056876655318	ENSDARG00000007823/ENSDARG00000030110/ENSDARG00000031683/ENSDARG00000031756/ENSDARG00000043531/ENSDARG00000103862	6
GO:0051015	MF	GO:0051015	actin filament binding	5/76	230/19574	0.00201254085060941	0.00201254085060941	0.0410982026334974	ENSDARG00000011459/ENSDARG00000019128/ENSDARG00000035438/ENSDARG00000045560/ENSDARG00000104682	5
