## Supplementary material for "GLOBAL HOST RESPONSES TO THE MICROBIOTA AT SINGLE CELL RESOLUTION IN GNOTOBIOTIC ZEBRAFISH": Lists of DEGs and GO per Cluster: cluster56_CVZvGF.tsv

gene	gene_NAME	p_val_adj	p_val	avg_logFC	pct.1	pct.2
1	ENSDARG00000032929	cryba1l1	5.42740245715828e-08	2.46051430644586e-12	-0.911183836394887	0.19	0.783
2	ENSDARG00000087324	crygm2d1	3.25730488488058e-07	1.47670001127962e-11	-0.816615165717292	0.107	0.638
3	ENSDARG00000086917	crygm2d2	1.36820407364497e-05	6.2027567034408e-10	-1.10310667107834	0.262	0.754
4	ENSDARG00000109861	BX545855.1	3.89070097439313e-05	1.76385029213579e-09	-0.836549753301956	0.179	0.681
5	ENSDARG00000068507	crybb1	5.3763334260547e-05	2.43736214799832e-09	-0.976058745622459	0.25	0.71
6	ENSDARG00000053862	crygmx	7.63616032449637e-05	3.46185525636792e-09	-0.946231918360636	0.143	0.623
7	ENSDARG00000041925	cryba2b	0.00148303404313301	6.72333866684656e-08	-0.722441064072141	0.19	0.638
8	ENSDARG00000069801	crygm2d12	0.001633139642135	7.40384278780941e-08	-0.475917318493979	0.167	0.623
9	ENSDARG00000076790	crygm2d16	0.00212592420962409	9.63788289792405e-08	-0.389922332208983	0.024	0.362
10	ENSDARG00000086658	crygm2d21	0.00257412671072156	1.1669810094848e-07	-0.468166041753058	0.024	0.348
11	ENSDARG00000007576	crybb1l1	0.00336479157488016	1.52542912996652e-07	-0.827062447083717	0.071	0.435
12	ENSDARG00000016793	crybb1l2	0.00722891090376161	3.27722862624064e-07	-0.488000005825359	0.095	0.449
13	ENSDARG00000030411	crygn2	0.00867834744371246	3.93433105617574e-07	-0.519545785332208	0.238	0.681
14	ENSDARG00000094310	si:ch211-255g12.6	0.0319849876939117	1.45004024362643e-06	-0.360914423844056	0.083	0.435
15	ENSDARG00000020298	btg2	0.0678475363995108	3.07586981591762e-06	-0.554570887904194	0.298	0.652
16	ENSDARG00000088823	crygm2d3	0.111658072906571	5.06202162057172e-06	-0.444375037831958	0.107	0.449
17	ENSDARG00000057460	crygm2d13	0.139823511876751	6.33890252410694e-06	-0.461512436329198	0.107	0.449
18	ENSDARG00000016343	zgc:92518	0.558549937526059	2.53218758512131e-05	-0.437911306318612	0.524	0.855
19	ENSDARG00000078674	hspb9	0.611733016384503	2.77329321055628e-05	-0.778454100727844	0.214	0.507
20	ENSDARG00000053875	cryba1b	0.624956223602352	2.83324065464843e-05	-0.52797531772721	0.274	0.623
21	ENSDARG00000103712	plpp7	0.649185924662839	2.94308606701804e-05	-0.254940454364408	0.119	0.42
22	ENSDARG00000087765	crygm2d10	0.674861070326592	3.05948440623172e-05	-0.360242486063142	0.214	0.594
23	ENSDARG00000000212	krt97	1	0.671134351125848	0.860930028974397	0.155	0.145
24	ENSDARG00000001057	bysl	1	0.364936301975783	0.287899165850784	0.56	0.551
25	ENSDARG00000001244	srrm1	1	0.0563090635478269	-0.259903487460267	0.143	0.275
26	ENSDARG00000001431	actn3b	1	0.00203728495139922	-0.260380859000014	0.821	0.942
27	ENSDARG00000001889	tuba1a	1	0.0246187668794471	-0.276819251900244	0.214	0.391
28	ENSDARG00000001993	myhb	1	0.417706479204286	0.298485828072286	0.655	0.754
29	ENSDARG00000002082	csnk2a1	1	0.492496711951572	0.326702815958032	0.44	0.464
30	ENSDARG00000002204	hspb11	1	0.00355766794030078	-0.532341578025923	0.583	0.783
31	ENSDARG00000002589	mylpfb	1	0.0847204767490182	-0.395401879030378	0.571	0.71
32	ENSDARG00000002644	rgs5a	1	0.136105993711717	0.382804737256535	0.107	0.043
33	ENSDARG00000002745	tdh	1	0.0402388289570849	0.383377384934075	0.869	0.826
34	ENSDARG00000002768	pvalb2	1	0.00224214786165563	0.450769583289393	1	1
35	ENSDARG00000003203	rhcga	1	0.245428048955339	0.361736919252609	0.167	0.101
36	ENSDARG00000003486	ppp1caa	1	0.589949502210443	0.266280908057074	0.357	0.348
37	ENSDARG00000003573	dctn5	1	0.247524146993848	0.269303803226861	0.286	0.217
38	ENSDARG00000004581	sel1l	1	0.0308555018990935	-0.304101686828709	0.048	0.145
39	ENSDARG00000004621	gpm6ab	1	0.237293074296926	0.688208365824017	0.19	0.13
40	ENSDARG00000004724	tcea3	1	0.114416953830758	0.370767432415534	0.667	0.667
41	ENSDARG00000004782	fgfr3	1	0.0511916908389064	-0.255174082372643	0.369	0.565
42	ENSDARG00000005485	ucmab	1	0.296187467380829	-0.415877602991326	0.071	0.116
43	ENSDARG00000006124	kdm5c	1	0.474890944775473	0.30102342492056	0.119	0.087
44	ENSDARG00000006408	hmgb3b	1	0.233129457584482	0.306934349234149	0.321	0.464
45	ENSDARG00000006427	fabp2	1	0.876554270263341	0.464021188630864	0.226	0.246
46	ENSDARG00000006487	anp32a	1	0.786661926086251	0.35636818218593	0.524	0.594
47	ENSDARG00000006588	zgc:111983	1	0.00112308949697579	0.628290875455143	0.25	0.058
48	ENSDARG00000006672	fam49a	1	0.145879456657587	-0.390026015508191	0.131	0.217
49	ENSDARG00000007098	itm2ba	1	0.60472413349744	0.337756284600069	0.405	0.493
50	ENSDARG00000007275	si:ch211-251b21.1	1	0.00205798377911441	0.571171794865541	0.298	0.101
51	ENSDARG00000007344	tcap	1	0.0894330252427939	-0.484529135632828	0.607	0.783
52	ENSDARG00000007682	ppdpfa	1	0.000708035988302647	-0.481978202401031	0.262	0.522
53	ENSDARG00000007693	nfkbiab	1	0.116120626899932	-0.276905483710986	0.476	0.623
54	ENSDARG00000007823	atf3	1	0.00158593594727667	-0.354354191713288	0.048	0.217
55	ENSDARG00000008030	myl9b	1	0.010131244431604	-0.259512809847152	0.631	0.855
56	ENSDARG00000008237	sars	1	0.759821414474086	0.28580838951072	0.274	0.261
57	ENSDARG00000008292	eif2s3	1	0.0202905837841825	-0.262777042903452	0.667	0.87
58	ENSDARG00000008735	atp6ap2	1	0.0911103706382237	0.434483216269363	0.262	0.159
59	ENSDARG00000009280	smyd1a	1	0.318224738397772	0.298686281888609	0.655	0.652
60	ENSDARG00000009544	cldnb	1	0.674583635239932	0.445525892052695	0.143	0.13
61	ENSDARG00000009950	edf1	1	0.450868027669461	0.288508965933074	0.798	0.841
62	ENSDARG00000010032	cmtm7	1	0.0162290237600209	-0.424407503012304	0.56	0.754
63	ENSDARG00000010478	hsp90aa1.1	1	0.10003405117965	-0.262539257437851	0.44	0.623
64	ENSDARG00000010586	tex9	1	0.00158703762647937	-0.44841839305413	0.167	0.391
65	ENSDARG00000011170	ndrg2	1	0.0110313895644883	-0.255415950391698	0.56	0.812
66	ENSDARG00000011459	gsna	1	0.036972796424302	-0.269592827947165	0.226	0.348
67	ENSDARG00000011615	mybpc3	1	0.148461395008164	-0.254386171923535	0.083	0.159
68	ENSDARG00000012244	ube2e3	1	0.607137404742838	0.35348227972096	0.56	0.609
69	ENSDARG00000012513	sdcbp2	1	0.55211103437881	0.258476565529714	0.286	0.261
70	ENSDARG00000012874	snap23.1	1	0.434571712090815	0.315093757729866	0.226	0.188
71	ENSDARG00000012972	cfl1l	1	0.485308027660676	0.70701966262219	0.31	0.406
72	ENSDARG00000013087	ndrg3a	1	0.0822605417240845	0.548000950690041	0.238	0.145
73	ENSDARG00000013752	tnni2a.3	1	0.0916408858050673	-0.438555468904844	0.274	0.391
74	ENSDARG00000013863	fam133b	1	0.489555695598219	0.290341913290317	0.583	0.522
75	ENSDARG00000014287	eno2	1	0.0410527293663665	0.381902889142723	0.155	0.058
76	ENSDARG00000014420	elavl3	1	0.540056781617037	0.272367579823877	0.131	0.101
77	ENSDARG00000014746	rbfox1	1	0.56259339493641	0.301184300572114	0.143	0.116
78	ENSDARG00000014805	fhl5	1	0.232408655736705	-0.716447847154062	0.286	0.377
79	ENSDARG00000014817	ranbp1	1	0.82992963123479	0.304226149764884	0.405	0.435
80	ENSDARG00000015015	tspan18b	1	0.0159503260408916	0.327238502363426	0.119	0.275
81	ENSDARG00000015050	calm2b	1	0.817158229061141	0.40582138659646	0.44	0.493
82	ENSDARG00000015057	ube2d4	1	0.21447980994253	-0.25037161699562	0.119	0.188
83	ENSDARG00000015566	dnmt3ab	1	0.253313133320872	0.275356347736246	0.155	0.101
84	ENSDARG00000015653	tnip1	1	0.60248531244636	0.272742908646238	0.119	0.101
85	ENSDARG00000015851	pnn	1	0.141015595788097	0.28532059271509	0.274	0.188
86	ENSDARG00000015866	apoa2	1	0.305478988626957	-0.423737092170937	0.69	0.841
87	ENSDARG00000016173	cct3	1	0.0244661011486541	-0.358598489518284	0.56	0.71
88	ENSDARG00000016443	eif3c	1	0.801106286331732	0.273649746861174	0.607	0.667
89	ENSDARG00000017624	krt4	1	0.218263717620862	1.11792189453299	0.667	0.667
90	ENSDARG00000017673	nova2	1	0.480110241386662	0.488415280882922	0.333	0.304
91	ENSDARG00000017772	mdh1aa	1	0.145172226389242	0.361945409180646	0.595	0.565
92	ENSDARG00000018002	eci1	1	0.000735126560842316	-0.279540901843476	0.202	0.449
93	ENSDARG00000018124	psmd3	1	0.389120294254901	0.290920275033616	0.44	0.391
94	ENSDARG00000018404	krt18a.1	1	0.93420180919518	-0.528694277883738	0.155	0.145
95	ENSDARG00000018566	flnca	1	0.0133068007123827	-0.288281339686665	0.369	0.58
96	ENSDARG00000018914	hnrnpk	1	0.225572992260221	0.321020755108706	0.25	0.188
97	ENSDARG00000018985	castor2	1	0.0940757509826811	0.34940054079374	0.262	0.159
98	ENSDARG00000018997	cplx2l	1	0.136105993711717	0.373651019301198	0.107	0.043
99	ENSDARG00000019128	tpm4b	1	0.0208269509038208	-0.351577609253059	0.548	0.754
100	ENSDARG00000019274	rasd1	1	0.130720361469535	-0.252798467387105	0.107	0.188
101	ENSDARG00000019342	chrnd	1	0.00645697240560166	-0.271441625292266	0.357	0.609
102	ENSDARG00000019444	ssr4	1	0.572377778200855	0.267785383248527	0.571	0.609
103	ENSDARG00000019732	mtch2	1	0.30653354447295	0.432426547134995	0.286	0.232
104	ENSDARG00000020123	coq8a	1	0.351873716414798	0.361474839924728	0.571	0.565
105	ENSDARG00000020261	rab2a	1	0.377848197001423	0.313580096768366	0.524	0.507
106	ENSDARG00000020454	psmd8	1	0.34672274870743	-0.251835846488915	0.167	0.217
107	ENSDARG00000020467	safb	1	0.941365991785594	0.271240215071373	0.131	0.145
108	ENSDARG00000020504	h3f3b.1	1	0.645696323592071	0.431969663015308	0.536	0.565
109	ENSDARG00000020594	txlnba	1	0.170100841334919	0.251083046121934	0.738	0.783
110	ENSDARG00000020609	snap25a	1	0.600295831364593	0.271688708454182	0.179	0.159
111	ENSDARG00000020708	mdkb	1	0.421142328881274	0.399618988101963	0.274	0.232
112	ENSDARG00000020798	necap1	1	0.209499163034767	0.387364972318656	0.143	0.087
113	ENSDARG00000021113	ptmaa	1	0.511754000732678	0.610129629665307	0.607	0.638
114	ENSDARG00000021143	rtn1b	1	0.130123467435821	0.36539867184159	0.131	0.058
115	ENSDARG00000021309	rhoca	1	0.0355253779389137	-0.343954128231523	0.095	0.217
116	ENSDARG00000021811	calm3a	1	0.141704914773329	0.396034095315928	0.524	0.71
117	ENSDARG00000022690	chic2	1	0.0459388905947976	0.325252321815696	0.155	0.058
118	ENSDARG00000022817	pvalb3	1	0.704997029256319	0.326498467984462	0.298	0.275
119	ENSDARG00000023028	cdv3	1	0.293012237567893	0.255757083900862	0.5	0.449
120	ENSDARG00000023323	ywhaqb	1	0.181763154326668	0.385432143609726	0.25	0.174
121	ENSDARG00000023443	tjp2b	1	0.681317694504984	0.376446704505897	0.226	0.217
122	ENSDARG00000024548	cryba4	1	0.000221672942712277	-0.417485269931789	0.357	0.71
123	ENSDARG00000024746	hsp90aa1.2	1	0.449669165454882	0.288249780209105	0.119	0.087
124	ENSDARG00000025254	s100a10b	1	0.910716110147614	0.508972415705697	0.214	0.246
125	ENSDARG00000025326	myl12.2	1	0.000361125399204473	-0.36717146871538	0.464	0.768
126	ENSDARG00000025332	rbm28	1	0.721553780806184	0.393811677791318	0.286	0.362
127	ENSDARG00000025348	igfbp5b	1	0.974570124990697	0.520300142896385	0.274	0.319
128	ENSDARG00000025428	socs3a	1	0.00375754963360695	-0.317433844732947	0.19	0.391
129	ENSDARG00000025693	tmem9b	1	0.33966919016311	0.432140531511583	0.214	0.174
130	ENSDARG00000026726	anxa1a	1	0.563144305003579	0.319764600693104	0.298	0.261
131	ENSDARG00000026766	bcl2l10	1	0.00145054968197082	-0.457320379978617	0.381	0.609
132	ENSDARG00000027088	ptgdsb.1	1	0.0822313310823622	0.331365592732099	0.512	0.391
133	ENSDARG00000027595	selenot1b	1	0.0155776013892624	-0.319454277467213	0.036	0.145
134	ENSDARG00000027750	dpp7	1	0.383573632141736	0.257587314892232	0.274	0.362
135	ENSDARG00000028618	krt18b	1	0.014491888762332	0.467777422887739	0.143	0.029
136	ENSDARG00000028804	ankrd9	1	0.00744863634343933	-0.297771061063543	0.595	0.797
137	ENSDARG00000029069	tnni2a.4	1	0.0224928457325548	0.325332096390571	0.893	0.899
138	ENSDARG00000029150	hsp90ab1	1	0.00298262141870874	0.773429748159926	0.905	0.899
139	ENSDARG00000029995	tnni2b.2	1	0.539719550209751	0.512780253305806	0.429	0.42
140	ENSDARG00000030087	nfkbib	1	0.417145891163361	0.412625516969103	0.321	0.275
141	ENSDARG00000030110	myod1	1	0.00889007051346058	-0.253360410330338	0.631	0.812
142	ENSDARG00000030215	matn1	1	0.0472138898899786	-0.781718405558066	0.095	0.217
143	ENSDARG00000030270	tnnt3a	1	0.00107986377905299	-0.327536179685362	0.964	0.971
144	ENSDARG00000030349	cryba2a	1	9.58214189486692e-05	-0.317655064696012	0.048	0.275
145	ENSDARG00000031317	ppdpfb	1	0.562014571717038	0.395144021011555	0.667	0.797
146	ENSDARG00000031683	fosab	1	0.00153370588147622	-0.533493015126918	0.452	0.667
147	ENSDARG00000031756	mef2aa	1	0.0172943974699365	-0.346662251456346	0.488	0.696
148	ENSDARG00000031776	fthl27	1	0.394603412779409	0.39119111854683	0.631	0.783
149	ENSDARG00000032242	tnnt2c	1	0.0743810640371093	-0.65405687125875	0.071	0.159
150	ENSDARG00000032575	ywhaz	1	0.00930746723011731	-0.410091727637015	0.131	0.29
151	ENSDARG00000032614	msi2b	1	0.0729958274353017	-0.287770563907133	0.095	0.188
152	ENSDARG00000032997	rnf185	1	0.286252773791876	0.250127622051856	0.595	0.58
153	ENSDARG00000033655	stmn1b	1	0.37713908378732	0.596142178891941	0.357	0.333
154	ENSDARG00000033738	zgc:153867	1	0.906747585590938	0.276171856373239	0.369	0.406
155	ENSDARG00000034240	capza1a	1	0.835636634375242	0.320856916904693	0.381	0.449
156	ENSDARG00000034616	mlf2	1	0.712575430694704	0.290423811638229	0.298	0.304
157	ENSDARG00000035325	srsf7a	1	0.0746587005722727	0.300270729854521	0.321	0.203
158	ENSDARG00000035438	myhc4	1	0.00683058679083169	-0.318901628515932	0.202	0.406
159	ENSDARG00000035458	atp2a1l	1	0.0426159349457475	0.352839813273345	0.881	0.884
160	ENSDARG00000035519	histh1l	1	0.385887513085425	0.377981204614112	0.786	0.812
161	ENSDARG00000035558	gps2	1	0.717314641923136	0.305573567357853	0.143	0.174
162	ENSDARG00000035715	marcksl1b	1	0.24391622022609	0.681488074972898	0.512	0.507
163	ENSDARG00000035751	ipo7	1	0.756030679583581	0.266029469471478	0.655	0.739
164	ENSDARG00000035821	si:ch211-173p18.3	1	0.409531105816919	0.324603097953338	0.107	0.072
165	ENSDARG00000035944	sync	1	0.00102907562342306	-0.280723573875788	0.274	0.565
166	ENSDARG00000036028	arrdc3b	1	0.828368141255035	0.295319854205855	0.214	0.246
167	ENSDARG00000036102	ctdsp2	1	0.370742666046931	0.297694302049098	0.345	0.304
168	ENSDARG00000036161	hnrnpa0l	1	0.328636708269693	0.333922467266718	0.667	0.623
169	ENSDARG00000036371	acta1a	1	0.00128523550887887	-0.588117205824159	0.786	0.928
170	ENSDARG00000036577	atp6v0cb	1	0.415602625931336	0.635941094918422	0.298	0.261
171	ENSDARG00000036830	krt91	1	0.828315376315273	0.458840189989599	0.798	0.87
172	ENSDARG00000036834	krt92	1	0.0351293812389703	0.553850575299745	0.167	0.058
173	ENSDARG00000036840	krt15	1	0.718639807095521	0.35102767953323	0.202	0.246
174	ENSDARG00000037266	myoz2b	1	0.00228113907429688	-0.261244970072246	0.25	0.478
175	ENSDARG00000037281	fgg	1	0.367821222095319	0.326537943737929	0.06	0.101
176	ENSDARG00000037488	canx	1	0.706203605417797	0.270620231870478	0.143	0.13
177	ENSDARG00000037539	tnnc1b	1	0.15002492712891	-0.523896558976125	0.071	0.145
178	ENSDARG00000037746	actb1	1	0.708389882405301	0.296490839761153	0.536	0.551
179	ENSDARG00000037789	pvalb1	1	0.0298199884842801	0.288524079531381	1	1
180	ENSDARG00000037790	pvalb8	1	0.380395515162433	0.276104236574021	0.286	0.246
181	ENSDARG00000037870	actb2	1	0.000864782315592545	0.457156850131614	0.976	0.957
182	ENSDARG00000038153	lgals2b	1	0.639895680083316	0.477791808002832	0.274	0.333
183	ENSDARG00000038239	tnpo2	1	0.85184324914748	0.264450690752861	0.119	0.116
184	ENSDARG00000038524	pik3r1	1	0.945719088593561	0.255197723598121	0.393	0.42
185	ENSDARG00000038826	jph1b	1	0.47323965273977	0.315489169803117	0.631	0.681
186	ENSDARG00000038900	acadm	1	0.57034635827688	0.2740419298348	0.524	0.536
187	ENSDARG00000039034	marcksl1a	1	0.257031687953984	0.408528845939553	0.119	0.072
188	ENSDARG00000039211	zgc:77439	1	0.362942407187677	0.345347077415492	0.333	0.304
189	ENSDARG00000039429	adka	1	0.231154417244095	-0.315791481575594	0.071	0.13
190	ENSDARG00000039914	gapdhs	1	0.559308845618737	0.489493479541512	0.417	0.391
191	ENSDARG00000039929	ckmt2b	1	0.0874872512117469	0.396858906883217	0.774	0.754
192	ENSDARG00000040009	palld	1	0.00465151602284682	-0.513735337721716	0.369	0.58
193	ENSDARG00000040184	syncrip	1	0.208566754865069	-0.33696634428013	0.417	0.536
194	ENSDARG00000040287	ywhabl	1	0.724609250420384	0.288722919882987	0.333	0.391
195	ENSDARG00000040295	apoeb	1	0.615552221631742	0.396592967132766	0.155	0.203
196	ENSDARG00000040534	epcam	1	0.495224271345503	0.288270576844204	0.119	0.174
197	ENSDARG00000040764	id1	1	0.0838873836100302	-0.34544746818253	0.345	0.507
198	ENSDARG00000041051	mid1ip1a	1	0.109845206343673	0.324260949277181	0.131	0.058
199	ENSDARG00000041065	hspb1	1	0.000346612769714773	-0.680641634332476	0.655	0.841
200	ENSDARG00000041592	dcun1d2b	1	0.288153542541342	0.332194154953799	0.357	0.319
201	ENSDARG00000042069	pebp1	1	0.101227304133725	-0.254497220251887	0.036	0.101
202	ENSDARG00000042236	atrx	1	0.192485450569475	0.257894598306277	0.262	0.188
203	ENSDARG00000042245	myl13	1	0.77783324764361	-1.05847061998272	0.274	0.275
204	ENSDARG00000042252	eif4h	1	0.677626230081163	-0.313653325427698	0.214	0.232
205	ENSDARG00000042535	actc1a	1	0.000255521406575933	-0.784458509717788	0.44	0.71
206	ENSDARG00000042874	phlda2	1	0.0947756308686844	-0.352837850099443	0.417	0.536
207	ENSDARG00000042933	bloc1s6	1	0.214346797649877	0.453094893286054	0.429	0.406
208	ENSDARG00000042934	ctgfa	1	0.895226104987917	-0.29807205175016	0.167	0.174
209	ENSDARG00000042993	prss1	1	0.00786495263155863	0.624361901499828	0.583	0.406
210	ENSDARG00000043102	lxn	1	0.964427250635482	0.472023272701583	0.345	0.391
211	ENSDARG00000043257	ckbb	1	0.819639908715365	0.624758716728651	0.381	0.391
212	ENSDARG00000043531	jun	1	0.0039898767416356	-0.549871876949058	0.548	0.71
213	ENSDARG00000043757	ptbp3	1	0.611159501737049	-0.26163677817737	0.167	0.203
214	ENSDARG00000044102	znf593	1	0.293922184067078	0.332496548418807	0.488	0.464
215	ENSDARG00000044153	ppp1cb	1	0.000441465911974276	-0.268439944749047	0.167	0.406
216	ENSDARG00000044540	fkbp2	1	0.0662479710812415	-0.325811278463937	0.119	0.217
217	ENSDARG00000044684	rbp4l	1	0.277836500722359	0.646733009801703	0.214	0.29
218	ENSDARG00000044935	hpdb	1	0.0374658672616763	0.298918069153081	0.167	0.058
219	ENSDARG00000045248	h3f3d	1	0.600355252309494	0.411436749662799	0.726	0.739
220	ENSDARG00000045490	ndufb2	1	0.0107793808914881	-0.316200453858105	0.607	0.826
221	ENSDARG00000045513	taf3	1	0.0234723203966938	0.276817448582453	0.179	0.058
222	ENSDARG00000045560	mybpc1	1	0.0253822292145151	-0.448283863724937	0.286	0.449
223	ENSDARG00000045618	clta	1	0.654943215839605	0.358625769452302	0.119	0.101
224	ENSDARG00000045639	elavl4	1	0.0262889474790357	0.433785646516073	0.19	0.072
225	ENSDARG00000045776	cnbpa	1	0.268454421648538	0.360950742547797	0.667	0.681
226	ENSDARG00000045835	si:dkey-14d8.6	1	0.518009594582391	-0.30368943678117	0.107	0.145
227	ENSDARG00000045929	oaz2a	1	0.0305102260107441	-0.324483191355942	0.381	0.58
228	ENSDARG00000046030	zgc:110339	1	0.469704609890043	0.29731131998729	0.143	0.116
229	ENSDARG00000046132	dynlt3	1	0.000740818839805623	-0.349797709661632	0.262	0.507
230	ENSDARG00000051768	fhod1	1	0.0333761812786617	-0.264576244310635	0.036	0.13
231	ENSDARG00000052334	ociad1	1	0.42628072738515	0.265263327416661	0.298	0.261
232	ENSDARG00000052695	nr2f1a	1	0.169276653162533	0.263463269392639	0.119	0.058
233	ENSDARG00000053130	pcp4a	1	0.200314554418866	0.44344339555925	0.131	0.072
234	ENSDARG00000053973	fetub	1	0.0352406156510376	-0.317853009600289	0.202	0.362
235	ENSDARG00000053990	hmgb2b	1	0.321179586221512	0.321726400106362	0.44	0.551
236	ENSDARG00000054058	h1fx	1	0.78159485097694	0.263761790013776	0.44	0.522
237	ENSDARG00000054271	cdkn1bb	1	0.791748104609358	0.25127658418879	0.619	0.696
238	ENSDARG00000054616	cldni	1	0.0571882865441121	0.373472001925729	0.155	0.058
239	ENSDARG00000054804	anp32e	1	0.0853709090202664	0.293926959373735	0.405	0.623
240	ENSDARG00000054911	tmsb	1	0.0759850678504922	-0.288038270968224	0.214	0.348
241	ENSDARG00000054916	eif4ebp3	1	0.54129220568061	0.265414611584821	0.607	0.638
242	ENSDARG00000055046	ponzr5	1	0.0360761597886754	0.441755111223398	0.119	0.029
243	ENSDARG00000055283	id2a	1	0.927309287176215	0.275507853152775	0.238	0.232
244	ENSDARG00000055383	zgc:66160	1	0.0966644238679807	0.27703590293878	0.155	0.072
245	ENSDARG00000055389	si:dkey-67c22.2	1	0.300914410435543	0.261897136511504	0.333	0.275
246	ENSDARG00000055455	gpm6aa	1	0.176678676744076	0.745448963270841	0.286	0.203
247	ENSDARG00000055514	icn2	1	0.237348563365892	0.455377144014368	0.238	0.348
248	ENSDARG00000055524	rnf7	1	0.658942736861551	0.299561566820333	0.583	0.623
249	ENSDARG00000055589	s100t	1	0.579386129041362	0.312473326432189	0.107	0.087
250	ENSDARG00000055618	acta1b	1	0.0443549247865166	-0.349976761409304	0.548	0.754
251	ENSDARG00000055723	hsp70l	1	0.564637912162983	0.608947341770561	0.429	0.478
252	ENSDARG00000055868	rsl1d1	1	0.680958521524278	0.300471559449175	0.619	0.667
253	ENSDARG00000056184	dvl2	1	0.146222968467153	0.304028932386128	0.226	0.145
254	ENSDARG00000056248	si:dkey-183i3.5	1	0.49883729242403	0.31600758292773	0.31	0.406
255	ENSDARG00000056744	ela2	1	0.117497035821952	0.426123841133652	0.25	0.159
256	ENSDARG00000056831	gng2	1	0.297850219721274	0.328882401195951	0.119	0.072
257	ENSDARG00000056964	ilk	1	0.0339424273809949	-0.281665020176452	0.214	0.362
258	ENSDARG00000057652	dbpb	1	0.253335592316819	0.284280470394841	0.202	0.145
259	ENSDARG00000057890	si:dkey-33c12.4	1	0.0087737501154465	-0.336763867937318	0.214	0.391
260	ENSDARG00000057911	zgc:86709	1	0.0443087380224461	-0.603437164484058	0.179	0.319
261	ENSDARG00000057912	eif1axb	1	0.139901119168611	0.313997839305979	0.714	0.797
262	ENSDARG00000057913	syt11a	1	0.019692142479792	0.386317720734782	0.107	0.014
263	ENSDARG00000058094	ciarta	1	0.331473053192646	0.310898207241284	0.571	0.551
264	ENSDARG00000058117	snap25b	1	0.737749886686481	0.332837492677153	0.095	0.116
265	ENSDARG00000058128	msna	1	0.00154298876549028	-0.385384816548604	0.238	0.507
266	ENSDARG00000058354	selenot1a	1	0.362386001037746	0.281258172036538	0.262	0.348
267	ENSDARG00000058358	krt8	1	0.981833566777019	-0.622634913402429	0.583	0.609
268	ENSDARG00000058365	hspb8	1	5.34168011778281e-05	-0.288169950524741	0.131	0.435
269	ENSDARG00000058371	krt5	1	0.231604483405577	0.791205595915569	0.655	0.638
270	ENSDARG00000058452	abhd17c	1	0.443633239167414	0.263637601218106	0.107	0.072
271	ENSDARG00000058454	dynll1	1	0.0048032248353603	-0.285484657299281	0.345	0.638
272	ENSDARG00000058560	adrm1	1	0.0162701093130537	-0.312024313236003	0.357	0.551
273	ENSDARG00000059057	atpv0e2	1	0.966816721733267	0.448698360004726	0.119	0.13
274	ENSDARG00000059373	dnajc8	1	0.990263153316649	0.278387800406951	0.238	0.246
275	ENSDARG00000059391	gyg1b	1	0.385525100728283	-0.4009881542771	0.238	0.304
276	ENSDARG00000059908	si:ch211-217k17.7	1	0.14440820117328	0.291913788486096	0.464	0.406
277	ENSDARG00000060069	isoc1	1	0.546661298387165	0.290929906862526	0.071	0.101
278	ENSDARG00000060350	apoda.2	1	0.207081679250546	0.423125572029847	0.226	0.159
279	ENSDARG00000061228	pfdn4	1	0.53554561646319	0.273701279811538	0.655	0.696
280	ENSDARG00000061490	u2surp	1	0.0547007700387246	0.337933603315292	0.262	0.145
281	ENSDARG00000062592	myl10	1	0.802891741937871	-1.58773705425954	0.131	0.116
282	ENSDARG00000063194	lin54	1	0.095991037848969	-0.302406209424104	0.036	0.101
283	ENSDARG00000063895	mt-nd1	1	0.13658389737297	0.265613103495037	0.821	0.841
284	ENSDARG00000063914	mt-nd3	1	0.49923903290047	0.338799804646731	0.702	0.768
285	ENSDARG00000067990	myhz1.1	1	0.00322938485121782	2.09536647992694	0.786	0.725
286	ENSDARG00000067995	myhz1.2	1	0.030850116896662	1.02639064543096	0.452	0.362
287	ENSDARG00000067997	myhz1.3	1	0.461401696136688	0.393407855724002	0.369	0.449
288	ENSDARG00000068258	lrch4	1	0.136811542129169	-0.255990752579034	0.071	0.145
289	ENSDARG00000068434	h3f3b.1	1	0.501773133707348	0.315867025155076	0.44	0.42
290	ENSDARG00000068478	gpx4a	1	0.384630865780966	0.322287867154299	0.429	0.406
291	ENSDARG00000068680	ctrl	1	0.355057596871496	0.363970406500625	0.143	0.101
292	ENSDARG00000068738	cox5b2	1	0.394424437893188	0.315896836077986	0.381	0.348
293	ENSDARG00000068995	h2afx1	1	0.690076227724309	0.299292699979172	0.536	0.623
294	ENSDARG00000069093	col2a1a	1	0.807722567972174	-0.489276283174754	0.143	0.145
295	ENSDARG00000069100	aldh9a1a.1	1	0.00225668366760609	-0.353049389383988	0.643	0.855
296	ENSDARG00000069660	chrnb1	1	0.088404439725086	-0.26541343399671	0.298	0.435
297	ENSDARG00000069827	crygm2d11	1	0.00246733692478042	-0.588878476391741	0.036	0.188
298	ENSDARG00000070155	tuba8l3	1	8.00822502440665e-05	-0.329320991841754	0.155	0.449
299	ENSDARG00000070426	chac1	1	0.020301696785426	0.295632497587054	0.869	0.913
300	ENSDARG00000070801	opa1	1	0.157057763406447	0.284719021561478	0.226	0.159
301	ENSDARG00000070866	tmem11	1	0.230263652255511	0.259531156286204	0.548	0.565
302	ENSDARG00000070923	zgc:158296	1	0.0116918897779625	-0.371009135102727	0.512	0.667
303	ENSDARG00000071331	ryr3	1	0.33865581010194	0.353767570072869	0.143	0.101
304	ENSDARG00000071445	myoz1b	1	0.18887582839152	0.657819811528448	0.5	0.406
305	ENSDARG00000073699	col9a1a	1	0.0479354473725568	-0.380044483854603	0.06	0.159
306	ENSDARG00000073742	prss59.2	1	0.0223142449781333	0.711894966885419	0.488	0.333
307	ENSDARG00000075121	hbegfa	1	0.013416094508418	-0.265764088278282	0.298	0.493
308	ENSDARG00000075433	myom2a	1	0.36302940804779	0.259527509898967	0.69	0.768
309	ENSDARG00000075768	sdhb	1	0.79389089099601	0.256740791214888	0.631	0.725
310	ENSDARG00000076126	actc1a	1	0.14629981419448	-0.395791529520918	0.357	0.449
311	ENSDARG00000076411	cavin1a	1	0.00285573321521451	-0.265970184049992	0.345	0.565
312	ENSDARG00000077044	arl6ip5a	1	0.00225371740776186	-0.28805472358427	0.333	0.565
313	ENSDARG00000077126	snrnp70	1	0.65439020215652	0.281892801763922	0.131	0.159
314	ENSDARG00000077237	rfx7a	1	0.106031070282152	-0.273699023768788	0.048	0.116
315	ENSDARG00000077760	ascc1	1	0.79748738676998	0.2579818699718	0.167	0.188
316	ENSDARG00000077777	tmsb4x	1	0.0216131374833181	0.546065133473124	0.774	0.652
317	ENSDARG00000078042	il10rb	1	0.265062233802188	0.377290596521088	0.524	0.493
318	ENSDARG00000078326	arhgap10	1	0.0184879974013453	-0.311484499685929	0.048	0.159
319	ENSDARG00000079111	actc1c	1	0.165094348857752	-0.308952913023231	0.238	0.348
320	ENSDARG00000079274	prss59.1	1	0.348782774316959	0.388603512611166	0.25	0.203
321	ENSDARG00000079443	vipb	1	0.00311785041715498	-0.279604112665546	0.083	0.261
322	ENSDARG00000079745	si:ch211-166a6.5	1	0.441433784873809	0.449971372870843	0.119	0.087
323	ENSDARG00000086184	FBXO48	1	0.00843416138886368	-0.2709265610687	0.19	0.391
324	ENSDARG00000086699	smim15	1	0.371059106621073	0.387355854857462	0.202	0.159
325	ENSDARG00000086842	dap1b	1	0.638072377655239	0.367282648972029	0.5	0.522
326	ENSDARG00000087390	hbbe1.3	1	0.102349265484137	-0.341353871945967	0.131	0.217
327	ENSDARG00000087636	hmgn6	1	0.544512595938353	0.346334739921609	0.607	0.725
328	ENSDARG00000088091	pfn1	1	0.822410554862621	0.711009780127691	0.607	0.725
329	ENSDARG00000088178	tp53inp2	1	0.0479354473725568	-0.253598426663324	0.06	0.159
330	ENSDARG00000089086	mustn1b	1	0.00972206982515568	-0.434880402879936	0.774	0.87
331	ENSDARG00000089187	wfdc2	1	0.0792208085868053	-0.252073324166725	0.06	0.145
332	ENSDARG00000089382	zgc:158463	1	0.546196042043677	0.423008384626038	0.619	0.652
333	ENSDARG00000089791	slc25a32a	1	0.172808459346686	0.296856268862616	0.155	0.087
334	ENSDARG00000090268	krtt1c19e	1	0.793489832735512	0.470617627991486	0.393	0.478
335	ENSDARG00000090428	ctrb1	1	0.979328710650894	0.423721601729355	0.452	0.478
336	ENSDARG00000090872	si:dkey-276j7.1	1	0.993969435201689	0.429121237953475	0.214	0.232
337	ENSDARG00000091996	tcnbb	1	0.741220149699442	0.539620889207545	0.155	0.145
338	ENSDARG00000092033	si:dkey-239h2.3	1	0.208468697879325	0.340204169118252	0.679	0.667
339	ENSDARG00000092035	si:ch211-156j16.1	1	0.00461971642316512	-0.306117696339302	0.381	0.623
340	ENSDARG00000092362	hsp70.2	1	0.0389012902310378	-0.250310002417655	0.536	0.739
341	ENSDARG00000092947	cyt1	1	0.688486858037967	1.04594381556618	0.69	0.826
342	ENSDARG00000093058	STMP1	1	0.001047901735067	-0.250923696457662	0.298	0.594
343	ENSDARG00000093303	ifitm1	1	0.382713849712965	0.329854806874449	0.333	0.275
344	ENSDARG00000093584	zgc:193505	1	0.333176509537571	0.298088981370625	0.131	0.087
345	ENSDARG00000094041	krt17	1	0.449495641283569	1.06034166265202	0.238	0.333
346	ENSDARG00000094300	nupr1a	1	0.312396740639756	-0.321432271922966	0.56	0.681
347	ENSDARG00000095147	krt96	1	0.325185294051289	0.361030369502413	0.214	0.159
348	ENSDARG00000095675	ccdc141	1	0.0184797348483126	-0.31826572412491	0.179	0.348
349	ENSDARG00000097102	si:ch73-281n10.2	1	0.417452112159532	0.456586847341287	0.643	0.667
350	ENSDARG00000097157	si:ch211-207n23.2	1	0.00740431816044003	0.669439883803226	0.131	0.014
351	ENSDARG00000097478	qkia	1	0.0524244275095391	-0.283390759565723	0.643	0.826
352	ENSDARG00000097938	asb5a	1	0.872951369975727	0.253823442320014	0.464	0.507
353	ENSDARG00000098478	FO704758.1	1	0.284492374543216	-0.431172881850058	0.56	0.652
354	ENSDARG00000098591	tubb2b	1	0.806064823670476	0.285179511206153	0.286	0.29
355	ENSDARG00000098813	stx12	1	0.145679403855969	0.258505809264118	0.143	0.072
356	ENSDARG00000098883	stac3	1	0.249457346541503	0.292436531598054	0.667	0.638
357	ENSDARG00000099039	pcbp2	1	0.865783127343415	0.386263382849164	0.345	0.406
358	ENSDARG00000099175	hmgb1a	1	0.672172812791148	0.319702564682091	0.643	0.725
359	ENSDARG00000099306	zgc:175088	1	0.0274567804184527	-0.308808515533796	0.119	0.261
360	ENSDARG00000099371	cygb1	1	0.00464201174713865	0.532597334070549	0.25	0.087
361	ENSDARG00000099572	hmgn2	1	0.025724277797893	0.32407362842941	0.75	0.652
362	ENSDARG00000099776	glula	1	0.966235779784822	0.864152150208598	0.25	0.29
363	ENSDARG00000099860	pkmb	1	0.00396374230646843	-0.27515825713458	0.607	0.812
364	ENSDARG00000100133	cnmd	1	0.132598859517783	-0.466775887514441	0.155	0.261
365	ENSDARG00000100452	nop53	1	0.0248808137632989	0.334155185578814	0.821	0.754
366	ENSDARG00000100582	si:ch211-195b11.3	1	0.472735652415316	0.383097166251191	0.19	0.261
367	ENSDARG00000101622	mrps7	1	0.0683832116065279	0.281568347554333	0.25	0.145
368	ENSDARG00000101766	ptmab	1	0.793797624888949	0.452458584138404	0.536	0.623
369	ENSDARG00000102558	pde6ha	1	0.705223488881325	0.530501229906752	0.226	0.29
370	ENSDARG00000102877	bphl	1	0.124371521693639	-0.275497924264716	0.095	0.174
371	ENSDARG00000103057	zfhx3	1	0.337184628061558	0.452303939568835	0.202	0.159
372	ENSDARG00000103101	si:ch211-235e9.6	1	0.059601073472925	-0.253128181206573	0.357	0.478
373	ENSDARG00000103199	si:dkey-247k7.2	1	0.077049896644391	0.759899745653281	0.214	0.116
374	ENSDARG00000103543	gngt2b	1	0.429108994501623	0.288484314512174	0.131	0.188
375	ENSDARG00000103862	hoxa3a	1	0.0245465899228426	-0.37775152174198	0.226	0.406
376	ENSDARG00000103919	si:ch73-1a9.3	1	0.893001198101229	0.444826559073464	0.738	0.841
377	ENSDARG00000104178	trir	1	0.568804407721015	0.259145869524598	0.226	0.29
378	ENSDARG00000104181	tmsb1	1	0.716716026974245	0.807617690942358	0.333	0.377
379	ENSDARG00000104227	nop10	1	0.473795149458675	0.285767524665842	0.488	0.522
380	ENSDARG00000104279	appa	1	0.539989762539841	0.410456220318065	0.274	0.362
381	ENSDARG00000104359	anxa1c	1	0.538610702409556	0.373835389112321	0.095	0.13
382	ENSDARG00000104682	tpm2	1	0.00658787473924136	-0.270498770992985	0.964	0.986
383	ENSDARG00000104945	sncb	1	0.368533844818704	0.567747567895427	0.143	0.101
384	ENSDARG00000105116	p4hb	1	0.579386129041362	0.303859775071588	0.083	0.116
385	ENSDARG00000116835	park7	1	0.223162734881123	-0.275895883104475	0.381	0.449
