## Supplementary material for "GLOBAL HOST RESPONSES TO THE MICROBIOTA AT SINGLE CELL RESOLUTION IN GNOTOBIOTIC ZEBRAFISH": Lists of DEGs and GO per Cluster: clu57_GOresults_GFup.tsv

ONTOLOGY	ID	Description	GeneRatio	BgRatio	pvalue	p.adjust	qvalue	geneID	Count
GO:0002088	BP	GO:0002088	lens development in camera-type eye	19/68	105/19170	5.22316132270519e-28	5.22316132270519e-28	2.44663872484611e-25	ENSDARG00000030411/ENSDARG00000068507/ENSDARG00000032929/ENSDARG00000087324/ENSDARG00000024548/ENSDARG00000087765/ENSDARG00000053862/ENSDARG00000053875/ENSDARG00000069801/ENSDARG00000041925/ENSDARG00000007576/ENSDARG00000057460/ENSDARG00000076790/ENSDARG00000016793/ENSDARG00000030349/ENSDARG00000086658/ENSDARG00000069827/ENSDARG00000074001/ENSDARG00000088823	19
GO:0007601	BP	GO:0007601	visual perception	19/68	186/19170	4.89446146128605e-23	4.89446146128605e-23	1.14633439488015e-20	ENSDARG00000030411/ENSDARG00000068507/ENSDARG00000032929/ENSDARG00000087324/ENSDARG00000024548/ENSDARG00000087765/ENSDARG00000053862/ENSDARG00000053875/ENSDARG00000069801/ENSDARG00000041925/ENSDARG00000007576/ENSDARG00000057460/ENSDARG00000076790/ENSDARG00000016793/ENSDARG00000030349/ENSDARG00000086658/ENSDARG00000069827/ENSDARG00000074001/ENSDARG00000088823	19
GO:0050953	BP	GO:0050953	sensory perception of light stimulus	19/68	195/19170	1.22955775963619e-22	1.22955775963619e-22	1.91983580013369e-20	ENSDARG00000030411/ENSDARG00000068507/ENSDARG00000032929/ENSDARG00000087324/ENSDARG00000024548/ENSDARG00000087765/ENSDARG00000053862/ENSDARG00000053875/ENSDARG00000069801/ENSDARG00000041925/ENSDARG00000007576/ENSDARG00000057460/ENSDARG00000076790/ENSDARG00000016793/ENSDARG00000030349/ENSDARG00000086658/ENSDARG00000069827/ENSDARG00000074001/ENSDARG00000088823	19
GO:0043010	BP	GO:0043010	camera-type eye development	20/68	441/19170	3.34220052011091e-17	3.34220052011091e-17	3.91389271434041e-15	ENSDARG00000030411/ENSDARG00000068507/ENSDARG00000032929/ENSDARG00000087324/ENSDARG00000024548/ENSDARG00000087765/ENSDARG00000053862/ENSDARG00000053875/ENSDARG00000069801/ENSDARG00000041925/ENSDARG00000007576/ENSDARG00000057460/ENSDARG00000076790/ENSDARG00000016793/ENSDARG00000030349/ENSDARG00000086658/ENSDARG00000044339/ENSDARG00000069827/ENSDARG00000074001/ENSDARG00000088823	20
GO:0007600	BP	GO:0007600	sensory perception	19/68	402/19170	1.10605408040666e-16	1.10605408040666e-16	1.03619803322308e-14	ENSDARG00000030411/ENSDARG00000068507/ENSDARG00000032929/ENSDARG00000087324/ENSDARG00000024548/ENSDARG00000087765/ENSDARG00000053862/ENSDARG00000053875/ENSDARG00000069801/ENSDARG00000041925/ENSDARG00000007576/ENSDARG00000057460/ENSDARG00000076790/ENSDARG00000016793/ENSDARG00000030349/ENSDARG00000086658/ENSDARG00000069827/ENSDARG00000074001/ENSDARG00000088823	19
GO:0005882	CC	GO:0005882	intermediate filament	6/63	91/19398	4.94355596440621e-07	4.94355596440621e-07	1.44372289556027e-05	ENSDARG00000036830/ENSDARG00000036832/ENSDARG00000055192/ENSDARG00000058371/ENSDARG00000090268/ENSDARG00000092947	6
GO:0045111	CC	GO:0045111	intermediate filament cytoskeleton	6/63	92/19398	5.27514134916254e-07	5.27514134916254e-07	1.44372289556027e-05	ENSDARG00000036830/ENSDARG00000036832/ENSDARG00000055192/ENSDARG00000058371/ENSDARG00000090268/ENSDARG00000092947	6
GO:0099513	CC	GO:0099513	polymeric cytoskeletal fiber	8/63	360/19398	2.07117719848388e-05	2.07117719848388e-05	0.000377898997618112	ENSDARG00000023963/ENSDARG00000036830/ENSDARG00000036832/ENSDARG00000055192/ENSDARG00000055216/ENSDARG00000058371/ENSDARG00000090268/ENSDARG00000092947	8
GO:0005840	CC	GO:0005840	ribosome	5/63	227/19398	0.000850008173922313	0.000850008173922313	0.0116316908010422	ENSDARG00000006413/ENSDARG00000011201/ENSDARG00000019778/ENSDARG00000034897/ENSDARG00000041232	5
GO:0044445	CC	GO:0044445	cytosolic part	4/63	201/19398	0.00413691732742878	0.00413691732742878	0.0452883581107993	ENSDARG00000006413/ENSDARG00000034897/ENSDARG00000041232/ENSDARG00000045399	4
GO:0005212	MF	GO:0005212	structural constituent of eye lens	20/70	75/19574	4.09688417750477e-33	4.09688417750477e-33	3.45000772842507e-31	ENSDARG00000030411/ENSDARG00000068507/ENSDARG00000032929/ENSDARG00000087324/ENSDARG00000024548/ENSDARG00000087765/ENSDARG00000053862/ENSDARG00000053875/ENSDARG00000069801/ENSDARG00000041925/ENSDARG00000007576/ENSDARG00000057460/ENSDARG00000076790/ENSDARG00000015445/ENSDARG00000016793/ENSDARG00000030349/ENSDARG00000086658/ENSDARG00000069827/ENSDARG00000074001/ENSDARG00000088823	20
GO:0003735	MF	GO:0003735	structural constituent of ribosome	5/70	190/19574	0.000593675431862154	0.000593675431862154	0.0249968602889328	ENSDARG00000006413/ENSDARG00000011201/ENSDARG00000019778/ENSDARG00000034897/ENSDARG00000041232	5
