## Supplementary material for "GLOBAL HOST RESPONSES TO THE MICROBIOTA AT SINGLE CELL RESOLUTION IN GNOTOBIOTIC ZEBRAFISH": Lists of DEGs and GO per Cluster: clu58_GOresults_GFup.tsv

ONTOLOGY	ID	Description	GeneRatio	BgRatio	pvalue	p.adjust	qvalue	geneID	Count
GO:0002088	BP	GO:0002088	lens development in camera-type eye	20/113	105/19170	4.61099391636995e-25	4.61099391636995e-25	4.26638279209388e-22	ENSDARG00000016793/ENSDARG00000087324/ENSDARG00000068507/ENSDARG00000041925/ENSDARG00000024548/ENSDARG00000069801/ENSDARG00000087765/ENSDARG00000053875/ENSDARG00000030411/ENSDARG00000057460/ENSDARG00000032929/ENSDARG00000053862/ENSDARG00000086658/ENSDARG00000076790/ENSDARG00000007576/ENSDARG00000030349/ENSDARG00000069827/ENSDARG00000074001/ENSDARG00000076572/ENSDARG00000088823	20
GO:0007601	BP	GO:0007601	visual perception	22/113	186/19170	9.92157727269276e-23	9.92157727269276e-23	4.59003495931418e-20	ENSDARG00000016793/ENSDARG00000087324/ENSDARG00000068507/ENSDARG00000041925/ENSDARG00000024548/ENSDARG00000069801/ENSDARG00000087765/ENSDARG00000053875/ENSDARG00000030411/ENSDARG00000057460/ENSDARG00000032929/ENSDARG00000053862/ENSDARG00000086658/ENSDARG00000076790/ENSDARG00000007576/ENSDARG00000030349/ENSDARG00000069827/ENSDARG00000074001/ENSDARG00000076572/ENSDARG00000088823/ENSDARG00000101225/…	22
GO:0050953	BP	GO:0050953	sensory perception of light stimulus	22/113	195/19170	2.86462151041353e-22	2.86462151041353e-22	8.83509581632804e-20	ENSDARG00000016793/ENSDARG00000087324/ENSDARG00000068507/ENSDARG00000041925/ENSDARG00000024548/ENSDARG00000069801/ENSDARG00000087765/ENSDARG00000053875/ENSDARG00000030411/ENSDARG00000057460/ENSDARG00000032929/ENSDARG00000053862/ENSDARG00000086658/ENSDARG00000076790/ENSDARG00000007576/ENSDARG00000030349/ENSDARG00000069827/ENSDARG00000074001/ENSDARG00000076572/ENSDARG00000088823/ENSDARG00000101225/…	22
GO:0043010	BP	GO:0043010	camera-type eye development	23/113	441/19170	1.02633444898437e-15	1.02633444898437e-15	2.37407363330857e-13	ENSDARG00000016793/ENSDARG00000087324/ENSDARG00000068507/ENSDARG00000041925/ENSDARG00000024548/ENSDARG00000069801/ENSDARG00000087765/ENSDARG00000053875/ENSDARG00000030411/ENSDARG00000057460/ENSDARG00000032929/ENSDARG00000053862/ENSDARG00000086658/ENSDARG00000076790/ENSDARG00000006219/ENSDARG00000007576/ENSDARG00000030349/ENSDARG00000052348/ENSDARG00000069827/ENSDARG00000074001/ENSDARG00000076572/…	23
GO:0007600	BP	GO:0007600	sensory perception	22/113	402/19170	1.71938278840192e-15	1.71938278840192e-15	3.18176309685323e-13	ENSDARG00000016793/ENSDARG00000087324/ENSDARG00000068507/ENSDARG00000041925/ENSDARG00000024548/ENSDARG00000069801/ENSDARG00000087765/ENSDARG00000053875/ENSDARG00000030411/ENSDARG00000057460/ENSDARG00000032929/ENSDARG00000053862/ENSDARG00000086658/ENSDARG00000076790/ENSDARG00000007576/ENSDARG00000030349/ENSDARG00000069827/ENSDARG00000074001/ENSDARG00000076572/ENSDARG00000088823/ENSDARG00000101225/…	22
GO:0097525	CC	GO:0097525	spliceosomal snRNP complex	5/102	64/19398	2.17095187922297e-05	2.17095187922297e-05	0.00162714823060779	ENSDARG00000011648/ENSDARG00000018049/ENSDARG00000036995/ENSDARG00000071573/ENSDARG00000076283	5
GO:0030532	CC	GO:0030532	small nuclear ribonucleoprotein complex	5/102	65/19398	2.34210730163243e-05	2.34210730163243e-05	0.00162714823060779	ENSDARG00000011648/ENSDARG00000018049/ENSDARG00000036995/ENSDARG00000071573/ENSDARG00000076283	5
GO:0120114	CC	GO:0120114	Sm-like protein family complex	5/102	74/19398	4.39999337694776e-05	4.39999337694776e-05	0.00187314979532351	ENSDARG00000011648/ENSDARG00000018049/ENSDARG00000036995/ENSDARG00000071573/ENSDARG00000076283	5
GO:0005681	CC	GO:0005681	spliceosomal complex	6/102	126/19398	5.39240092593132e-05	5.39240092593132e-05	0.00187314979532351	ENSDARG00000011648/ENSDARG00000018049/ENSDARG00000036995/ENSDARG00000043631/ENSDARG00000071573/ENSDARG00000076283	6
GO:0005686	CC	GO:0005686	U2 snRNP	3/102	19/19398	0.000128656606164752	0.000128656606164752	0.00318976986638921	ENSDARG00000011648/ENSDARG00000018049/ENSDARG00000076283	3
GO:0005689	CC	GO:0005689	U12-type spliceosomal complex	3/102	20/19398	0.000150783269980275	0.000150783269980275	0.00318976986638921	ENSDARG00000011648/ENSDARG00000018049/ENSDARG00000076283	3
GO:0071013	CC	GO:0071013	catalytic step 2 spliceosome	4/102	52/19398	0.000160696739480972	0.000160696739480972	0.00318976986638921	ENSDARG00000011648/ENSDARG00000018049/ENSDARG00000043631/ENSDARG00000076283	4
GO:0005688	CC	GO:0005688	U6 snRNP	2/102	11/19398	0.00146001133603967	0.00146001133603967	0.02197939484337	ENSDARG00000036995/ENSDARG00000071573	2
GO:0019773	CC	GO:0019773	proteasome core complex, alpha-subunit complex	2/102	11/19398	0.00146001133603967	0.00146001133603967	0.02197939484337	ENSDARG00000045928/ENSDARG00000101560	2
GO:0005684	CC	GO:0005684	U2-type spliceosomal complex	3/102	47/19398	0.00193501739513477	0.00193501739513477	0.02197939484337	ENSDARG00000011648/ENSDARG00000043631/ENSDARG00000076283	3
GO:0097731	CC	GO:0097731	9+0 non-motile cilium	3/102	47/19398	0.00193501739513477	0.00193501739513477	0.02197939484337	ENSDARG00000012610/ENSDARG00000090971/ENSDARG00000101984	3
GO:0097733	CC	GO:0097733	photoreceptor cell cilium	3/102	47/19398	0.00193501739513477	0.00193501739513477	0.02197939484337	ENSDARG00000012610/ENSDARG00000090971/ENSDARG00000101984	3
GO:0034719	CC	GO:0034719	SMN-Sm protein complex	2/102	13/19398	0.00205640550239106	0.00205640550239106	0.02197939484337	ENSDARG00000011648/ENSDARG00000076283	2
GO:0005682	CC	GO:0005682	U5 snRNP	2/102	19/19398	0.00441658278697482	0.00441658278697482	0.0387312351568824	ENSDARG00000011648/ENSDARG00000076283	2
GO:0005732	CC	GO:0005732	small nucleolar ribonucleoprotein complex	2/102	19/19398	0.00441658278697482	0.00441658278697482	0.0387312351568824	ENSDARG00000036995/ENSDARG00000053912	2
GO:0097730	CC	GO:0097730	non-motile cilium	3/102	63/19398	0.00445996041200463	0.00445996041200463	0.0387312351568824	ENSDARG00000012610/ENSDARG00000090971/ENSDARG00000101984	3
GO:0005685	CC	GO:0005685	U1 snRNP	2/102	20/19398	0.00489056051108533	0.00489056051108533	0.0399723831246603	ENSDARG00000011648/ENSDARG00000076283	2
GO:0005667	CC	GO:0005667	transcription factor complex	6/102	302/19398	0.00523587604357709	0.00523587604357709	0.0404172887574372	ENSDARG00000016858/ENSDARG00000019572/ENSDARG00000031683/ENSDARG00000042835/ENSDARG00000056099/ENSDARG00000074378	6
GO:0000502	CC	GO:0000502	proteasome complex	3/102	74/19398	0.00698391685142565	0.00698391685142565	0.0442595327925796	ENSDARG00000045928/ENSDARG00000101295/ENSDARG00000101560	3
GO:0016591	CC	GO:0016591	RNA polymerase II, holoenzyme	3/102	74/19398	0.00698391685142565	0.00698391685142565	0.0442595327925796	ENSDARG00000019572/ENSDARG00000056099/ENSDARG00000075616	3
GO:1905369	CC	GO:1905369	endopeptidase complex	3/102	74/19398	0.00698391685142565	0.00698391685142565	0.0442595327925796	ENSDARG00000045928/ENSDARG00000101295/ENSDARG00000101560	3
GO:0005669	CC	GO:0005669	transcription factor TFIID complex	2/102	24/19398	0.0070077593588251	0.0070077593588251	0.0442595327925796	ENSDARG00000019572/ENSDARG00000056099	2
GO:0005839	CC	GO:0005839	proteasome core complex	2/102	25/19398	0.00759117696522147	0.00759117696522147	0.0458597418493928	ENSDARG00000045928/ENSDARG00000101560	2
GO:0005212	MF	GO:0005212	structural constituent of eye lens	21/110	75/19574	1.21154380774305e-30	1.21154380774305e-30	2.27005050292909e-28	ENSDARG00000016793/ENSDARG00000087324/ENSDARG00000068507/ENSDARG00000041925/ENSDARG00000024548/ENSDARG00000069801/ENSDARG00000087765/ENSDARG00000053875/ENSDARG00000030411/ENSDARG00000057460/ENSDARG00000032929/ENSDARG00000053862/ENSDARG00000086658/ENSDARG00000076790/ENSDARG00000007576/ENSDARG00000015445/ENSDARG00000030349/ENSDARG00000069827/ENSDARG00000074001/ENSDARG00000076572/ENSDARG00000088823	21
