## Supplementary material for "GLOBAL HOST RESPONSES TO THE MICROBIOTA AT SINGLE CELL RESOLUTION IN GNOTOBIOTIC ZEBRAFISH": Lists of DEGs and GO per Cluster: clu59_GOresults_CVZup_fdr.tsv

ONTOLOGY	ID	Description	GeneRatio	BgRatio	pvalue	p.adjust	qvalue	geneID	Count
GO:0009408	BP	GO:0009408	response to heat	4/79	39/19170	1.96891407003073e-05	0.00725604124585614	0.00583558641103247	ENSDARG00000013095/ENSDARG00000021924/ENSDARG00000029688/ENSDARG00000055723	4
GO:0051188	BP	GO:0051188	cofactor biosynthetic process	7/79	208/19170	2.39473308444097e-05	0.00725604124585614	0.00583558641103247	ENSDARG00000008678/ENSDARG00000013095/ENSDARG00000019702/ENSDARG00000034470/ENSDARG00000039007/ENSDARG00000070723/ENSDARG00000110836	7
GO:0046394	BP	GO:0046394	carboxylic acid biosynthetic process	7/79	237/19170	5.4972250167522e-05	0.00808195076206534	0.00649981449163844	ENSDARG00000014806/ENSDARG00000019702/ENSDARG00000031044/ENSDARG00000034470/ENSDARG00000037261/ENSDARG00000039007/ENSDARG00000099776	7
GO:0016053	BP	GO:0016053	organic acid biosynthetic process	7/79	239/19170	5.7964915795066e-05	0.00808195076206534	0.00649981449163844	ENSDARG00000014806/ENSDARG00000019702/ENSDARG00000031044/ENSDARG00000034470/ENSDARG00000037261/ENSDARG00000039007/ENSDARG00000099776	7
GO:0009628	BP	GO:0009628	response to abiotic stimulus	9/79	429/19170	6.66827620632454e-05	0.00808195076206534	0.00649981449163844	ENSDARG00000013095/ENSDARG00000021924/ENSDARG00000029688/ENSDARG00000031680/ENSDARG00000039117/ENSDARG00000055723/ENSDARG00000059836/ENSDARG00000070723/ENSDARG00000074378	9
GO:0030388	BP	GO:0030388	fructose 1,6-bisphosphate metabolic process	3/79	21/19170	8.49209434101854e-05	0.00857701528442872	0.00689796435068699	ENSDARG00000019702/ENSDARG00000021366/ENSDARG00000034470	3
GO:0044283	BP	GO:0044283	small molecule biosynthetic process	9/79	455/19170	0.000104418355354999	0.00903964619216134	0.00727002985403978	ENSDARG00000014806/ENSDARG00000019702/ENSDARG00000021366/ENSDARG00000031044/ENSDARG00000034470/ENSDARG00000037261/ENSDARG00000039007/ENSDARG00000070723/ENSDARG00000099776	9
GO:0009266	BP	GO:0009266	response to temperature stimulus	4/79	67/19170	0.000168122395929924	0.0127352714916918	0.0102421933309941	ENSDARG00000013095/ENSDARG00000021924/ENSDARG00000029688/ENSDARG00000055723	4
GO:0072330	BP	GO:0072330	monocarboxylic acid biosynthetic process	5/79	142/19170	0.000301622657202286	0.0203092589182872	0.0163334842438197	ENSDARG00000014806/ENSDARG00000019702/ENSDARG00000031044/ENSDARG00000034470/ENSDARG00000039007	5
GO:0061077	BP	GO:0061077	chaperone-mediated protein folding	3/79	43/19170	0.000738222245533471	0.0433381695287527	0.0348542165916493	ENSDARG00000021924/ENSDARG00000028396/ENSDARG00000055723	3
GO:0006096	BP	GO:0006096	glycolytic process	3/79	47/19170	0.000958549267738611	0.0433381695287527	0.0348542165916493	ENSDARG00000019702/ENSDARG00000034470/ENSDARG00000039007	3
GO:0006757	BP	GO:0006757	ATP generation from ADP	3/79	47/19170	0.000958549267738611	0.0433381695287527	0.0348542165916493	ENSDARG00000019702/ENSDARG00000034470/ENSDARG00000039007	3
GO:0042866	BP	GO:0042866	pyruvate biosynthetic process	3/79	48/19170	0.00101943343481996	0.0433381695287527	0.0348542165916493	ENSDARG00000019702/ENSDARG00000034470/ENSDARG00000039007	3
GO:0046031	BP	GO:0046031	ADP metabolic process	3/79	51/19170	0.00121659665214664	0.0433381695287527	0.0348542165916493	ENSDARG00000019702/ENSDARG00000034470/ENSDARG00000039007	3
GO:0006733	BP	GO:0006733	oxidoreduction coenzyme metabolic process	4/79	114/19170	0.00126458194354207	0.0433381695287527	0.0348542165916493	ENSDARG00000019702/ENSDARG00000034470/ENSDARG00000039007/ENSDARG00000070723	4
GO:0009135	BP	GO:0009135	purine nucleoside diphosphate metabolic process	3/79	52/19170	0.00128727236224018	0.0433381695287527	0.0348542165916493	ENSDARG00000019702/ENSDARG00000034470/ENSDARG00000039007	3
GO:0009179	BP	GO:0009179	purine ribonucleoside diphosphate metabolic process	3/79	52/19170	0.00128727236224018	0.0433381695287527	0.0348542165916493	ENSDARG00000019702/ENSDARG00000034470/ENSDARG00000039007	3
GO:0009185	BP	GO:0009185	ribonucleoside diphosphate metabolic process	3/79	52/19170	0.00128727236224018	0.0433381695287527	0.0348542165916493	ENSDARG00000019702/ENSDARG00000034470/ENSDARG00000039007	3
GO:0051186	BP	GO:0051186	cofactor metabolic process	7/79	408/19170	0.00145991015200229	0.0448953385502686	0.0361065515872405	ENSDARG00000008678/ENSDARG00000013095/ENSDARG00000019702/ENSDARG00000034470/ENSDARG00000039007/ENSDARG00000070723/ENSDARG00000110836	7
GO:0034404	BP	GO:0034404	nucleobase-containing small molecule biosynthetic process	4/79	119/19170	0.00148169434159302	0.0448953385502686	0.0361065515872405	ENSDARG00000019702/ENSDARG00000034470/ENSDARG00000037261/ENSDARG00000039007	4
GO:0006165	BP	GO:0006165	nucleoside diphosphate phosphorylation	3/79	56/19170	0.0015956579452542	0.0460461292773355	0.0370320615866012	ENSDARG00000019702/ENSDARG00000034470/ENSDARG00000039007	3
GO:0046939	BP	GO:0046939	nucleotide phosphorylation	3/79	58/19170	0.00176571940314363	0.0467678620276396	0.0376125067201617	ENSDARG00000019702/ENSDARG00000034470/ENSDARG00000039007	3
GO:0009156	BP	GO:0009156	ribonucleoside monophosphate biosynthetic process	4/79	125/19170	0.00177501786573549	0.0467678620276396	0.0376125067201617	ENSDARG00000015524/ENSDARG00000019702/ENSDARG00000034470/ENSDARG00000039007	4
GO:0072522	BP	GO:0072522	purine-containing compound biosynthetic process	5/79	214/19170	0.00190870698114347	0.0469239931318726	0.0377380733369064	ENSDARG00000015524/ENSDARG00000019702/ENSDARG00000034470/ENSDARG00000037261/ENSDARG00000039007	5
GO:0009124	BP	GO:0009124	nucleoside monophosphate biosynthetic process	4/79	128/19170	0.0019358082975195	0.0469239931318726	0.0377380733369064	ENSDARG00000015524/ENSDARG00000019702/ENSDARG00000034470/ENSDARG00000039007	4
