## Supplementary material for "GLOBAL HOST RESPONSES TO THE MICROBIOTA AT SINGLE CELL RESOLUTION IN GNOTOBIOTIC ZEBRAFISH": Lists of DEGs and GO per Cluster: clu59_GOresults_GFup.tsv

ONTOLOGY	ID	Description	GeneRatio	BgRatio	pvalue	p.adjust	qvalue	geneID	Count
GO:0002088	BP	GO:0002088	lens development in camera-type eye	22/73	105/19170	3.48509019525932e-33	3.48509019525932e-33	1.88561722143504e-30	ENSDARG00000024548/ENSDARG00000032929/ENSDARG00000030411/ENSDARG00000087324/ENSDARG00000068507/ENSDARG00000088823/ENSDARG00000041925/ENSDARG00000087765/ENSDARG00000053862/ENSDARG00000069801/ENSDARG00000016793/ENSDARG00000057460/ENSDARG00000007576/ENSDARG00000013963/ENSDARG00000030349/ENSDARG00000053875/ENSDARG00000069827/ENSDARG00000074001/ENSDARG00000076572/ENSDARG00000076790/ENSDARG00000086658/…	22
GO:0007601	BP	GO:0007601	visual perception	21/73	186/19170	1.17142083993767e-25	1.17142083993767e-25	3.16900164067348e-23	ENSDARG00000024548/ENSDARG00000032929/ENSDARG00000030411/ENSDARG00000087324/ENSDARG00000068507/ENSDARG00000088823/ENSDARG00000041925/ENSDARG00000087765/ENSDARG00000053862/ENSDARG00000069801/ENSDARG00000016793/ENSDARG00000057460/ENSDARG00000007576/ENSDARG00000030349/ENSDARG00000053875/ENSDARG00000069827/ENSDARG00000074001/ENSDARG00000076572/ENSDARG00000076790/ENSDARG00000086658/ENSDARG00000091148	21
GO:0050953	BP	GO:0050953	sensory perception of light stimulus	21/73	195/19170	3.26471308578343e-25	3.26471308578343e-25	5.88793868804451e-23	ENSDARG00000024548/ENSDARG00000032929/ENSDARG00000030411/ENSDARG00000087324/ENSDARG00000068507/ENSDARG00000088823/ENSDARG00000041925/ENSDARG00000087765/ENSDARG00000053862/ENSDARG00000069801/ENSDARG00000016793/ENSDARG00000057460/ENSDARG00000007576/ENSDARG00000030349/ENSDARG00000053875/ENSDARG00000069827/ENSDARG00000074001/ENSDARG00000076572/ENSDARG00000076790/ENSDARG00000086658/ENSDARG00000091148	21
GO:0043010	BP	GO:0043010	camera-type eye development	25/73	441/19170	4.7486028756554e-23	4.7486028756554e-23	6.42311020549178e-21	ENSDARG00000024548/ENSDARG00000032929/ENSDARG00000030411/ENSDARG00000087324/ENSDARG00000068507/ENSDARG00000088823/ENSDARG00000041925/ENSDARG00000087765/ENSDARG00000053862/ENSDARG00000069801/ENSDARG00000016793/ENSDARG00000057460/ENSDARG00000007576/ENSDARG00000004049/ENSDARG00000013963/ENSDARG00000030349/ENSDARG00000034195/ENSDARG00000053875/ENSDARG00000069827/ENSDARG00000074001/ENSDARG00000076572/…	25
GO:0007600	BP	GO:0007600	sensory perception	21/73	402/19170	1.34837781909001e-18	1.34837781909001e-18	1.45908673476266e-16	ENSDARG00000024548/ENSDARG00000032929/ENSDARG00000030411/ENSDARG00000087324/ENSDARG00000068507/ENSDARG00000088823/ENSDARG00000041925/ENSDARG00000087765/ENSDARG00000053862/ENSDARG00000069801/ENSDARG00000016793/ENSDARG00000057460/ENSDARG00000007576/ENSDARG00000030349/ENSDARG00000053875/ENSDARG00000069827/ENSDARG00000074001/ENSDARG00000076572/ENSDARG00000076790/ENSDARG00000086658/ENSDARG00000091148	21
GO:0005212	MF	GO:0005212	structural constituent of eye lens	22/72	75/19574	3.53655755841604e-37	3.53655755841604e-37	3.83437293175633e-35	ENSDARG00000024548/ENSDARG00000032929/ENSDARG00000030411/ENSDARG00000087324/ENSDARG00000068507/ENSDARG00000088823/ENSDARG00000041925/ENSDARG00000087765/ENSDARG00000053862/ENSDARG00000069801/ENSDARG00000016793/ENSDARG00000057460/ENSDARG00000007576/ENSDARG00000015445/ENSDARG00000030349/ENSDARG00000053875/ENSDARG00000069827/ENSDARG00000074001/ENSDARG00000076572/ENSDARG00000076790/ENSDARG00000086658/…	22
