## Supplementary material for "GLOBAL HOST RESPONSES TO THE MICROBIOTA AT SINGLE CELL RESOLUTION IN GNOTOBIOTIC ZEBRAFISH": Lists of DEGs and GO per Cluster: Clu59_GOsorting_CVZup.xlsx

### Sheet: CVZ_DEGS
gene	gene_used_GoTerm	gene_NAME	p_val_adj	p_val	avg_logFC	%CVZ	%GF
ENSDARG00000018961		gtpbp4	0.297368	1.34812e-05	0.568741	0.867	0.6		no. DEGs	no. DEGs used in GoTerm
ENSDARG00000059836	ENSDARG00000059836	ddit3	1	0.000448346	0.492949	0.2	0.014		78	21
ENSDARG00000027547		TPGS1	1	0.000920214	0.599931	0.147	0
ENSDARG00000055723	ENSDARG00000055723	hsp70l	1	0.00124451	0.403468	0.533	0.243
ENSDARG00000012458		zgc:77849	1	0.00164722	0.517197	0.653	0.457
ENSDARG00000021975		ginm1	1	0.00182055	0.532075	0.427	0.186
ENSDARG00000006837		mycn	1	0.00235266	0.605811	0.413	0.186
ENSDARG00000070922		cnbpb	1	0.0031484	0.370206	0.84	0.614
ENSDARG00000070723	ENSDARG00000070723	ndufa9a	1	0.00337486	0.515866	0.32	0.129
ENSDARG00000099195		ier2a	1	0.00388544	0.471175	0.28	0.086
ENSDARG00000038567		tsr3	1	0.00399689	0.401878	0.173	0.029
ENSDARG00000100452		nop53	1	0.00401761	0.411965	0.827	0.657
ENSDARG00000088929		ypel5	1	0.00454494	0.446986	0.293	0.1
ENSDARG00000024278		adh8b	1	0.00515109	0.514664	0.293	0.114
ENSDARG00000116271		BX470259.2	1	0.00519029	0.497749	0.107	0
ENSDARG00000019335		hes6	1	0.00696334	0.434515	0.16	0.029
ENSDARG00000095007		sinhcafl	1	0.00729463	0.33761	0.213	0.057
ENSDARG00000078865		cxxc5a	1	0.00761489	0.458995	0.307	0.129
ENSDARG00000091215		rpz2	1	0.00794199	0.365997	0.133	0.014
ENSDARG00000029688	ENSDARG00000029688	hsp70.1	1	0.00837869	0.773352	0.427	0.214
ENSDARG00000070657		pa2g4b	1	0.00859554	0.357947	0.333	0.143
ENSDARG00000045639		elavl4	1	0.00864832	0.695037	0.24	0.086
ENSDARG00000055868		rsl1d1	1	0.00970346	0.481245	0.64	0.457
ENSDARG00000039117	ENSDARG00000039117	tefa	1	0.0105153	0.342675	0.24	0.086
ENSDARG00000013655		tpd52l2b	1	0.0108994	0.324243	0.293	0.114
ENSDARG00000034768		phf3	1	0.0112261	0.353278	0.12	0.014
ENSDARG00000019507		mcm5	1	0.0112439	0.467753	0.147	0.029
ENSDARG00000031680	ENSDARG00000031680	ercc1	1	0.0127548	0.596753	0.12	0.014
ENSDARG00000055092		pora	1	0.012985	0.327446	0.173	0.043
ENSDARG00000030155		ssbp3b	1	0.0131702	0.251981	0.147	0.029
ENSDARG00000016968		tmem214	1	0.0143972	0.474523	0.147	0.029
ENSDARG00000074378	ENSDARG00000074378	junba	1	0.0145396	0.573378	0.213	0.071
ENSDARG00000077934		tegt	1	0.0150477	0.449175	0.147	0.029
ENSDARG00000037960		lrrc17	1	0.0152244	0.483974	0.28	0.114
ENSDARG00000097205		ulk2	1	0.0155743	0.565882	0.44	0.271
ENSDARG00000008947		rtf1	1	0.01676	0.266113	0.213	0.071
ENSDARG00000110836	ENSDARG00000110836	tmem14ca	1	0.0193167	0.289576	0.133	0.029
ENSDARG00000069940		ppap2d	1	0.0198907	0.397295	0.493	0.314
ENSDARG00000027078		cnppd1	1	0.0199026	0.291889	0.16	0.043
ENSDARG00000098800		znf1156	1	0.0199407	0.28869	0.107	0.014
ENSDARG00000104846		atg10	1	0.0199407	0.316426	0.107	0.014
ENSDARG00000100614		zgc:171497	1	0.0201899	0.433475	0.133	0.029
ENSDARG00000079745		si:ch211-166a6.5	1	0.0203035	0.45142	0.16	0.043
ENSDARG00000104111		mrps30	1	0.0204493	0.300221	0.107	0.014
ENSDARG00000021924	ENSDARG00000021924	hsp70.3	1	0.0209584	0.336682	0.467	0.257
ENSDARG00000059472		arhgap31	1	0.0209692	0.32631	0.107	0.014
ENSDARG00000093931		rflnb	1	0.0209692	0.352489	0.107	0.014
ENSDARG00000014806	ENSDARG00000014806	hacd2	1	0.0212402	0.333701	0.187	0.057
ENSDARG00000059774		dub	1	0.0215005	0.377835	0.107	0.014
ENSDARG00000029995		tnni2b.2	1	0.0216511	0.585811	0.24	0.1
ENSDARG00000018600		retsat	1	0.0220435	0.283165	0.107	0.014
ENSDARG00000054616		cldni	1	0.0220435	0.491593	0.107	0.014
ENSDARG00000031774		pus7	1	0.022525	0.385977	0.133	0.029
ENSDARG00000041887		sf3a1	1	0.0231655	0.283373	0.107	0.014
ENSDARG00000034470	ENSDARG00000034470	aldoab	1	0.0237805	0.41598	0.2	0.071
ENSDARG00000100908		lcor	1	0.0245588	0.308722	0.133	0.029
ENSDARG00000022045		map1ab	1	0.0250915	0.30072	0.133	0.029
ENSDARG00000039007	ENSDARG00000039007	eno3	1	0.0255428	0.466915	0.347	0.2
ENSDARG00000014013		lbr	1	0.0259191	0.39244	0.173	0.057
ENSDARG00000034753		tspan3a	1	0.0259371	0.478871	0.4	0.243
ENSDARG00000021366	ENSDARG00000021366	fbp1a	1	0.0264251	0.441317	0.373	0.214
ENSDARG00000020053		nkd1	1	0.0265355	0.427357	0.24	0.1
ENSDARG00000012820		nop56	1	0.0274858	0.478464	0.547	0.4
ENSDARG00000109276		CABZ01068367.1	1	0.0277893	0.587923	0.24	0.1
ENSDARG00000038566		gnptg	1	0.0294489	0.417306	0.213	0.086
ENSDARG00000033307		igf2b	1	0.0315542	0.410179	0.307	0.157
ENSDARG00000042796		yy1a	1	0.0327361	0.333557	0.267	0.129
ENSDARG00000012899		ddx49	1	0.0336298	0.388896	0.12	0.029
ENSDARG00000078911		zgc:163098	1	0.0343564	0.382082	0.12	0.029
ENSDARG00000103845		zgc:55733	1	0.035162	0.330703	0.253	0.114
ENSDARG00000031044	ENSDARG00000031044	lipg	1	0.0358498	0.637461	0.12	0.029
ENSDARG00000086881		ier2b	1	0.0360528	0.448176	0.147	0.043
ENSDARG00000075559		ppm1g	1	0.0366171	0.414039	0.12	0.029
ENSDARG00000037261	ENSDARG00000037261	mtap	1	0.038107	0.437948	0.24	0.114
ENSDARG00000010318		srpx	1	0.0381936	0.274577	0.12	0.029
ENSDARG00000091967		ttf1	1	0.0381936	0.285294	0.12	0.029
ENSDARG00000030604		phkg1a	1	0.0390033	0.251628	0.12	0.029
ENSDARG00000040162		zgc:165461	1	0.0390033	0.633309	0.12	0.029
ENSDARG00000116491		h2afvb	1	0.0401599	0.324888	0.373	0.229
ENSDARG00000008678	ENSDARG00000008678	snx3	1	0.0415731	0.250015	0.187	0.071
ENSDARG00000015921		pwp1	1	0.0420352	0.46205	0.16	0.057
ENSDARG00000001234		map4k2	1	0.0436434	0.38982	0.24	0.114
ENSDARG00000045066		entpd1	1	0.0448857	0.501858	0.307	0.171
ENSDARG00000019008		erp44	1	0.0450621	0.311122	0.16	0.057
ENSDARG00000028396	ENSDARG00000028396	fkbp5	1	0.0456993	0.449352	0.267	0.143
ENSDARG00000019702	ENSDARG00000019702	aldocb	1	0.0467714	0.410174	0.293	0.157
ENSDARG00000019444		ssr4	1	0.0470008	0.317941	0.48	0.314
ENSDARG00000038141		atf4b	1	0.0474603	0.435199	0.547	0.4
ENSDARG00000104470		syngr2b	1	0.0480103	0.319045	0.333	0.186
ENSDARG00000040534		epcam	1	0.0482708	0.390579	0.16	0.057
ENSDARG00000099776	ENSDARG00000099776	glula	1	0.0485718	0.492357	0.627	0.471
ENSDARG00000013095	ENSDARG00000013095	gclc	1	0.0485948	0.407881	0.133	0.043
ENSDARG00000033965		nup58	1	0.0485948	0.281772	0.133	0.043
ENSDARG00000009830		hdlbpa	1	0.0489034	0.420205	0.373	0.229
ENSDARG00000015524	ENSDARG00000015524	prps1a	1	0.0491023	0.333475	0.16	0.057

### Sheet: GOResults_CVZup_fdr
	ONTOLOGY	ID	Description	GeneRatio	BgRatio	pvalue	p.adjust	qvalue	geneID	Count
GO:0009408	BP	GO:0009408	response to heat	1979-04-01	39/19170	1.96891e-05	0.00725604	0.00583559	ENSDARG00000013095/ENSDARG00000021924/ENSDARG00000029688/ENSDARG00000055723	4
GO:0051188	BP	GO:0051188	cofactor biosynthetic process	1979-07-01	208/19170	2.39473e-05	0.00725604	0.00583559	ENSDARG00000008678/ENSDARG00000013095/ENSDARG00000019702/ENSDARG00000034470/ENSDARG00000039007/ENSDARG00000070723/ENSDARG00000110836	7
GO:0046394	BP	GO:0046394	carboxylic acid biosynthetic process	1979-07-01	237/19170	5.49723e-05	0.00808195	0.00649981	ENSDARG00000014806/ENSDARG00000019702/ENSDARG00000031044/ENSDARG00000034470/ENSDARG00000037261/ENSDARG00000039007/ENSDARG00000099776	7
GO:0016053	BP	GO:0016053	organic acid biosynthetic process	1979-07-01	239/19170	5.79649e-05	0.00808195	0.00649981	ENSDARG00000014806/ENSDARG00000019702/ENSDARG00000031044/ENSDARG00000034470/ENSDARG00000037261/ENSDARG00000039007/ENSDARG00000099776	7
GO:0009628	BP	GO:0009628	response to abiotic stimulus	1979-09-01	429/19170	6.66828e-05	0.00808195	0.00649981	ENSDARG00000013095/ENSDARG00000021924/ENSDARG00000029688/ENSDARG00000031680/ENSDARG00000039117/ENSDARG00000055723/ENSDARG00000059836/ENSDARG00000070723/ENSDARG00000074378	9
GO:0030388	BP	GO:0030388	fructose 1,6-bisphosphate metabolic process	1979-03-01	21/19170	8.49209e-05	0.00857702	0.00689796	ENSDARG00000019702/ENSDARG00000021366/ENSDARG00000034470	3
GO:0044283	BP	GO:0044283	small molecule biosynthetic process	1979-09-01	455/19170	0.000104418	0.00903965	0.00727003	ENSDARG00000014806/ENSDARG00000019702/ENSDARG00000021366/ENSDARG00000031044/ENSDARG00000034470/ENSDARG00000037261/ENSDARG00000039007/ENSDARG00000070723/ENSDARG00000099776	9
GO:0009266	BP	GO:0009266	response to temperature stimulus	1979-04-01	67/19170	0.000168122	0.0127353	0.0102422	ENSDARG00000013095/ENSDARG00000021924/ENSDARG00000029688/ENSDARG00000055723	4
GO:0072330	BP	GO:0072330	monocarboxylic acid biosynthetic process	1979-05-01	142/19170	0.000301623	0.0203093	0.0163335	ENSDARG00000014806/ENSDARG00000019702/ENSDARG00000031044/ENSDARG00000034470/ENSDARG00000039007	5
GO:0061077	BP	GO:0061077	chaperone-mediated protein folding	1979-03-01	43/19170	0.000738222	0.0433382	0.0348542	ENSDARG00000021924/ENSDARG00000028396/ENSDARG00000055723	3
GO:0006096	BP	GO:0006096	glycolytic process	1979-03-01	47/19170	0.000958549	0.0433382	0.0348542	ENSDARG00000019702/ENSDARG00000034470/ENSDARG00000039007	3
GO:0006757	BP	GO:0006757	ATP generation from ADP	1979-03-01	47/19170	0.000958549	0.0433382	0.0348542	ENSDARG00000019702/ENSDARG00000034470/ENSDARG00000039007	3
GO:0042866	BP	GO:0042866	pyruvate biosynthetic process	1979-03-01	48/19170	0.00101943	0.0433382	0.0348542	ENSDARG00000019702/ENSDARG00000034470/ENSDARG00000039007	3
GO:0046031	BP	GO:0046031	ADP metabolic process	1979-03-01	51/19170	0.0012166	0.0433382	0.0348542	ENSDARG00000019702/ENSDARG00000034470/ENSDARG00000039007	3
GO:0006733	BP	GO:0006733	oxidoreduction coenzyme metabolic process	1979-04-01	114/19170	0.00126458	0.0433382	0.0348542	ENSDARG00000019702/ENSDARG00000034470/ENSDARG00000039007/ENSDARG00000070723	4
GO:0009135	BP	GO:0009135	purine nucleoside diphosphate metabolic process	1979-03-01	52/19170	0.00128727	0.0433382	0.0348542	ENSDARG00000019702/ENSDARG00000034470/ENSDARG00000039007	3
GO:0009179	BP	GO:0009179	purine ribonucleoside diphosphate metabolic process	1979-03-01	52/19170	0.00128727	0.0433382	0.0348542	ENSDARG00000019702/ENSDARG00000034470/ENSDARG00000039007	3
GO:0009185	BP	GO:0009185	ribonucleoside diphosphate metabolic process	1979-03-01	52/19170	0.00128727	0.0433382	0.0348542	ENSDARG00000019702/ENSDARG00000034470/ENSDARG00000039007	3
GO:0051186	BP	GO:0051186	cofactor metabolic process	1979-07-01	408/19170	0.00145991	0.0448953	0.0361066	ENSDARG00000008678/ENSDARG00000013095/ENSDARG00000019702/ENSDARG00000034470/ENSDARG00000039007/ENSDARG00000070723/ENSDARG00000110836	7
GO:0034404	BP	GO:0034404	nucleobase-containing small molecule biosynthetic process	1979-04-01	119/19170	0.00148169	0.0448953	0.0361066	ENSDARG00000019702/ENSDARG00000034470/ENSDARG00000037261/ENSDARG00000039007	4
GO:0006165	BP	GO:0006165	nucleoside diphosphate phosphorylation	1979-03-01	56/19170	0.00159566	0.0460461	0.0370321	ENSDARG00000019702/ENSDARG00000034470/ENSDARG00000039007	3
GO:0046939	BP	GO:0046939	nucleotide phosphorylation	1979-03-01	58/19170	0.00176572	0.0467679	0.0376125	ENSDARG00000019702/ENSDARG00000034470/ENSDARG00000039007	3
GO:0009156	BP	GO:0009156	ribonucleoside monophosphate biosynthetic process	1979-04-01	125/19170	0.00177502	0.0467679	0.0376125	ENSDARG00000015524/ENSDARG00000019702/ENSDARG00000034470/ENSDARG00000039007	4
GO:0072522	BP	GO:0072522	purine-containing compound biosynthetic process	1979-05-01	214/19170	0.00190871	0.046924	0.0377381	ENSDARG00000015524/ENSDARG00000019702/ENSDARG00000034470/ENSDARG00000037261/ENSDARG00000039007	5
GO:0009124	BP	GO:0009124	nucleoside monophosphate biosynthetic process	1979-04-01	128/19170	0.00193581	0.046924	0.0377381	ENSDARG00000015524/ENSDARG00000019702/ENSDARG00000034470/ENSDARG00000039007	4

### Sheet: CategorySorting
ONTOLOGY	ID	Description	pvalue	p.adjust	(-)Log(p.adjust)	geneID	Count	total gene check	unique genes	total pathways
		response to abiotic stimulus						20	10	4
BP	GO:0009408	response to heat	1.96891e-05	0.00725604	2.1393	ENSDARG00000013095/ENSDARG00000021924/ENSDARG00000029688/ENSDARG00000055723	4
BP	GO:0009628	response to abiotic stimulus	6.66828e-05	0.00808195	2.09248	ENSDARG00000013095/ENSDARG00000021924/ENSDARG00000029688/ENSDARG00000031680/ENSDARG00000039117/ENSDARG00000055723/ENSDARG00000059836/ENSDARG00000070723/ENSDARG00000074378	9
BP	GO:0009266	response to temperature stimulus	0.000168122	0.0127353	1.89499	ENSDARG00000013095/ENSDARG00000021924/ENSDARG00000029688/ENSDARG00000055723	4
BP	GO:0061077	chaperone-mediated protein folding	0.000738222	0.0433382	1.36313	ENSDARG00000021924/ENSDARG00000028396/ENSDARG00000055723	3	total gene check	unique genes	total pathways
		cofactor metabolism						14	7	2
BP	GO:0051188	cofactor biosynthetic process	2.39473e-05	0.00725604	2.1393	ENSDARG00000008678/ENSDARG00000013095/ENSDARG00000019702/ENSDARG00000034470/ENSDARG00000039007/ENSDARG00000070723/ENSDARG00000110836	7
BP	GO:0051186	cofactor metabolic process	0.00145991	0.0448953	1.3478	ENSDARG00000008678/ENSDARG00000013095/ENSDARG00000019702/ENSDARG00000034470/ENSDARG00000039007/ENSDARG00000070723/ENSDARG00000110836	7	total gene check	unique genes	total pathways
		carboxylic acid biosynthesis						28	10	4
BP	GO:0046394	carboxylic acid biosynthetic process	5.49723e-05	0.00808195	2.09248	ENSDARG00000014806/ENSDARG00000019702/ENSDARG00000031044/ENSDARG00000034470/ENSDARG00000037261/ENSDARG00000039007/ENSDARG00000099776	7
BP	GO:0016053	organic acid biosynthetic process	5.79649e-05	0.00808195	2.09248	ENSDARG00000014806/ENSDARG00000019702/ENSDARG00000031044/ENSDARG00000034470/ENSDARG00000037261/ENSDARG00000039007/ENSDARG00000099776	7
BP	GO:0044283	small molecule biosynthetic process	0.000104418	0.00903965	2.04385	ENSDARG00000014806/ENSDARG00000019702/ENSDARG00000021366/ENSDARG00000031044/ENSDARG00000034470/ENSDARG00000037261/ENSDARG00000039007/ENSDARG00000070723/ENSDARG00000099776	9
BP	GO:0072330	monocarboxylic acid biosynthetic process	0.000301623	0.0203093	1.69231	ENSDARG00000014806/ENSDARG00000019702/ENSDARG00000031044/ENSDARG00000034470/ENSDARG00000039007	5	total gene check	unique genes	total pathways
		glycolytic process/ATP generation						51	7	15
BP	GO:0030388	fructose 1,6-bisphosphate metabolic process	8.49209e-05	0.00857702	2.06666	ENSDARG00000019702/ENSDARG00000021366/ENSDARG00000034470	3
BP	GO:0006096	glycolytic process	0.000958549	0.0433382	1.36313	ENSDARG00000019702/ENSDARG00000034470/ENSDARG00000039007	3
BP	GO:0006757	ATP generation from ADP	0.000958549	0.0433382	1.36313	ENSDARG00000019702/ENSDARG00000034470/ENSDARG00000039007	3
BP	GO:0042866	pyruvate biosynthetic process	0.00101943	0.0433382	1.36313	ENSDARG00000019702/ENSDARG00000034470/ENSDARG00000039007	3
BP	GO:0046031	ADP metabolic process	0.0012166	0.0433382	1.36313	ENSDARG00000019702/ENSDARG00000034470/ENSDARG00000039007	3
BP	GO:0006733	oxidoreduction coenzyme metabolic process	0.00126458	0.0433382	1.36313	ENSDARG00000019702/ENSDARG00000034470/ENSDARG00000039007/ENSDARG00000070723	4
BP	GO:0009135	purine nucleoside diphosphate metabolic process	0.00128727	0.0433382	1.36313	ENSDARG00000019702/ENSDARG00000034470/ENSDARG00000039007	3
BP	GO:0009179	purine ribonucleoside diphosphate metabolic process	0.00128727	0.0433382	1.36313	ENSDARG00000019702/ENSDARG00000034470/ENSDARG00000039007	3
BP	GO:0009185	ribonucleoside diphosphate metabolic process	0.00128727	0.0433382	1.36313	ENSDARG00000019702/ENSDARG00000034470/ENSDARG00000039007	3
BP	GO:0034404	nucleobase-containing small molecule biosynthetic process	0.00148169	0.0448953	1.3478	ENSDARG00000019702/ENSDARG00000034470/ENSDARG00000037261/ENSDARG00000039007	4
BP	GO:0006165	nucleoside diphosphate phosphorylation	0.00159566	0.0460461	1.33681	ENSDARG00000019702/ENSDARG00000034470/ENSDARG00000039007	3
BP	GO:0046939	nucleotide phosphorylation	0.00176572	0.0467679	1.33005	ENSDARG00000019702/ENSDARG00000034470/ENSDARG00000039007	3
BP	GO:0009156	ribonucleoside monophosphate biosynthetic process	0.00177502	0.0467679	1.33005	ENSDARG00000015524/ENSDARG00000019702/ENSDARG00000034470/ENSDARG00000039007	4
BP	GO:0072522	purine-containing compound biosynthetic process	0.00190871	0.046924	1.32861	ENSDARG00000015524/ENSDARG00000019702/ENSDARG00000034470/ENSDARG00000037261/ENSDARG00000039007	5
BP	GO:0009124	nucleoside monophosphate biosynthetic process	0.00193581	0.046924	1.32861	ENSDARG00000015524/ENSDARG00000019702/ENSDARG00000034470/ENSDARG00000039007	4

### Sheet: Table
	Description	TOP p.adjust	TOP(-)Log(p.adjust)	BOTTOM(-)Log(p.adjust)	total gene check	unique genes	total pathways
	response to abiotic stimulus	0.00725604	2.1393	1.36313	20	10	4	response to abiotic stimulus (4)
	cofactor metabolism	0.00725604	2.1393	1.3478	14	7	2	cofactor metabolism (2)
	carboxylic acid biosynthesis	0.00808195	2.09248	1.69231	28	10	4	carboxylic acid biosynthesis (4)
	glycolytic process/ATP generation	0.00857702	2.06666	1.32861	51	7	15	glycolytic process/ATP generation (15)

### Sheet: PathwaysCharted
response to abiotic stimulus	response to heat	response to abiotic stimulus	response to temperature stimulus	chaperone-mediated protein folding	cofactor metabolism	cofactor biosynthetic process	cofactor metabolic process	carboxylic acid biosynthesis	carboxylic acid biosynthetic process	organic acid biosynthetic process	small molecule biosynthetic process	monocarboxylic acid biosynthetic process	glycolytic process/ATP generation	fructose 1,6-bisphosphate metabolic process	glycolytic process	ATP generation from ADP	pyruvate biosynthetic process	ADP metabolic process	oxidoreduction coenzyme metabolic process	purine nucleoside diphosphate metabolic process	purine ribonucleoside diphosphate metabolic process	ribonucleoside diphosphate metabolic process	nucleobase-containing small molecule biosynthetic process	nucleoside diphosphate phosphorylation	nucleotide phosphorylation	ribonucleoside monophosphate biosynthetic process	purine-containing compound biosynthetic process	nucleoside monophosphate biosynthetic process
NA	ENSDARG00000013095	ENSDARG00000013095	ENSDARG00000013095	ENSDARG00000021924	NA	ENSDARG00000008678	ENSDARG00000008678	NA	ENSDARG00000014806	ENSDARG00000014806	ENSDARG00000014806	ENSDARG00000014806	NA	ENSDARG00000019702	ENSDARG00000019702	ENSDARG00000019702	ENSDARG00000019702	ENSDARG00000019702	ENSDARG00000019702	ENSDARG00000019702	ENSDARG00000019702	ENSDARG00000019702	ENSDARG00000019702	ENSDARG00000019702	ENSDARG00000019702	ENSDARG00000015524	ENSDARG00000015524	ENSDARG00000015524
NA	ENSDARG00000021924	ENSDARG00000021924	ENSDARG00000021924	ENSDARG00000028396	NA	ENSDARG00000013095	ENSDARG00000013095	NA	ENSDARG00000019702	ENSDARG00000019702	ENSDARG00000019702	ENSDARG00000019702	NA	ENSDARG00000021366	ENSDARG00000034470	ENSDARG00000034470	ENSDARG00000034470	ENSDARG00000034470	ENSDARG00000034470	ENSDARG00000034470	ENSDARG00000034470	ENSDARG00000034470	ENSDARG00000034470	ENSDARG00000034470	ENSDARG00000034470	ENSDARG00000019702	ENSDARG00000019702	ENSDARG00000019702
NA	ENSDARG00000029688	ENSDARG00000029688	ENSDARG00000029688	ENSDARG00000055723	NA	ENSDARG00000019702	ENSDARG00000019702	NA	ENSDARG00000031044	ENSDARG00000031044	ENSDARG00000021366	ENSDARG00000031044	NA	ENSDARG00000034470	ENSDARG00000039007	ENSDARG00000039007	ENSDARG00000039007	ENSDARG00000039007	ENSDARG00000039007	ENSDARG00000039007	ENSDARG00000039007	ENSDARG00000039007	ENSDARG00000037261	ENSDARG00000039007	ENSDARG00000039007	ENSDARG00000034470	ENSDARG00000034470	ENSDARG00000034470
NA	ENSDARG00000055723	ENSDARG00000031680	ENSDARG00000055723	NA	NA	ENSDARG00000034470	ENSDARG00000034470	NA	ENSDARG00000034470	ENSDARG00000034470	ENSDARG00000031044	ENSDARG00000034470	NA	NA	NA	NA	NA	NA	ENSDARG00000070723	NA	NA	NA	ENSDARG00000039007	NA	NA	ENSDARG00000039007	ENSDARG00000037261	ENSDARG00000039007
NA	NA	ENSDARG00000039117	NA	NA	NA	ENSDARG00000039007	ENSDARG00000039007	NA	ENSDARG00000037261	ENSDARG00000037261	ENSDARG00000034470	ENSDARG00000039007	NA	NA	NA	NA	NA	NA	NA	NA	NA	NA	NA	NA	NA	NA	ENSDARG00000039007	NA
NA	NA	ENSDARG00000055723	NA	NA	NA	ENSDARG00000070723	ENSDARG00000070723	NA	ENSDARG00000039007	ENSDARG00000039007	ENSDARG00000037261	NA	NA	NA	NA	NA	NA	NA	NA	NA	NA	NA	NA	NA	NA	NA	NA	NA
NA	NA	ENSDARG00000059836	NA	NA	NA	ENSDARG00000110836	ENSDARG00000110836	NA	ENSDARG00000099776	ENSDARG00000099776	ENSDARG00000039007	NA	NA	NA	NA	NA	NA	NA	NA	NA	NA	NA	NA	NA	NA	NA	NA	NA
NA	NA	ENSDARG00000070723	NA	NA	NA	NA	NA	NA	NA	NA	ENSDARG00000070723	NA	NA	NA	NA	NA	NA	NA	NA	NA	NA	NA	NA	NA	NA	NA	NA	NA
NA	NA	ENSDARG00000074378	NA	NA	NA	NA	NA	NA	NA	NA	ENSDARG00000099776	NA	NA	NA	NA	NA	NA	NA	NA	NA	NA	NA	NA	NA	NA	NA	NA	NA
