## Supplementary material for "GLOBAL HOST RESPONSES TO THE MICROBIOTA AT SINGLE CELL RESOLUTION IN GNOTOBIOTIC ZEBRAFISH": Lists of DEGs and GO per Cluster: clu60_GOresults_GFup.tsv

ONTOLOGY	ID	Description	GeneRatio	BgRatio	pvalue	p.adjust	qvalue	geneID	Count
GO:0002088	BP	GO:0002088	lens development in camera-type eye	20/131	105/19170	1.06408945435801e-23	1.06408945435801e-23	8.64712693436194e-21	ENSDARG00000030411/ENSDARG00000087324/ENSDARG00000053875/ENSDARG00000053862/ENSDARG00000069801/ENSDARG00000068507/ENSDARG00000024548/ENSDARG00000057460/ENSDARG00000087765/ENSDARG00000041925/ENSDARG00000016793/ENSDARG00000032929/ENSDARG00000076790/ENSDARG00000088823/ENSDARG00000086658/ENSDARG00000007576/ENSDARG00000030349/ENSDARG00000074001/ENSDARG00000102129/ENSDARG00000115701	20
GO:0007601	BP	GO:0007601	visual perception	20/131	186/19170	1.50458945324511e-18	1.50458945324511e-18	6.11338451529064e-16	ENSDARG00000030411/ENSDARG00000087324/ENSDARG00000053875/ENSDARG00000053862/ENSDARG00000069801/ENSDARG00000068507/ENSDARG00000024548/ENSDARG00000057460/ENSDARG00000087765/ENSDARG00000041925/ENSDARG00000016793/ENSDARG00000032929/ENSDARG00000076790/ENSDARG00000088823/ENSDARG00000086658/ENSDARG00000007576/ENSDARG00000030349/ENSDARG00000074001/ENSDARG00000102129/ENSDARG00000115701	20
GO:0050953	BP	GO:0050953	sensory perception of light stimulus	20/131	195/19170	3.87319357868893e-18	3.87319357868893e-18	1.04915980447293e-15	ENSDARG00000030411/ENSDARG00000087324/ENSDARG00000053875/ENSDARG00000053862/ENSDARG00000069801/ENSDARG00000068507/ENSDARG00000024548/ENSDARG00000057460/ENSDARG00000087765/ENSDARG00000041925/ENSDARG00000016793/ENSDARG00000032929/ENSDARG00000076790/ENSDARG00000088823/ENSDARG00000086658/ENSDARG00000007576/ENSDARG00000030349/ENSDARG00000074001/ENSDARG00000102129/ENSDARG00000115701	20
GO:0043010	BP	GO:0043010	camera-type eye development	23/131	441/19170	2.98615607485742e-14	2.98615607485742e-14	6.06661181523664e-12	ENSDARG00000030411/ENSDARG00000087324/ENSDARG00000053875/ENSDARG00000053862/ENSDARG00000069801/ENSDARG00000068507/ENSDARG00000024548/ENSDARG00000057460/ENSDARG00000087765/ENSDARG00000041925/ENSDARG00000016793/ENSDARG00000032929/ENSDARG00000076790/ENSDARG00000088823/ENSDARG00000086658/ENSDARG00000007576/ENSDARG00000019717/ENSDARG00000030349/ENSDARG00000030694/ENSDARG00000071011/ENSDARG00000074001/…	23
GO:0007600	BP	GO:0007600	sensory perception	20/131	402/19170	3.96772187750389e-12	3.96772187750389e-12	6.44859218828e-10	ENSDARG00000030411/ENSDARG00000087324/ENSDARG00000053875/ENSDARG00000053862/ENSDARG00000069801/ENSDARG00000068507/ENSDARG00000024548/ENSDARG00000057460/ENSDARG00000087765/ENSDARG00000041925/ENSDARG00000016793/ENSDARG00000032929/ENSDARG00000076790/ENSDARG00000088823/ENSDARG00000086658/ENSDARG00000007576/ENSDARG00000030349/ENSDARG00000074001/ENSDARG00000102129/ENSDARG00000115701	20
GO:0005212	MF	GO:0005212	structural constituent of eye lens	22/128	75/19574	5.10705810755504e-31	5.10705810755504e-31	1.12355278366211e-28	ENSDARG00000030411/ENSDARG00000087324/ENSDARG00000053875/ENSDARG00000053862/ENSDARG00000069801/ENSDARG00000068507/ENSDARG00000024548/ENSDARG00000057460/ENSDARG00000087765/ENSDARG00000041925/ENSDARG00000016793/ENSDARG00000032929/ENSDARG00000076790/ENSDARG00000088823/ENSDARG00000086658/ENSDARG00000007576/ENSDARG00000015445/ENSDARG00000030349/ENSDARG00000037402/ENSDARG00000074001/ENSDARG00000102129/…	22
