## Supplementary material for "GLOBAL HOST RESPONSES TO THE MICROBIOTA AT SINGLE CELL RESOLUTION IN GNOTOBIOTIC ZEBRAFISH": Lists of DEGs and GO per Cluster: clu61_GOresults_CVZup.tsv

ONTOLOGY	ID	Description	GeneRatio	BgRatio	pvalue	p.adjust	qvalue	geneID	Count
GO:0005940	CC	GO:0005940	septin ring	3/124	26/19398	0.000595320347301026	0.000595320347301026	0.0257357729152979	ENSDARG00000014233/ENSDARG00000020235/ENSDARG00000030656	3
GO:0005840	CC	GO:0005840	ribosome	7/124	227/19398	0.000647453275889106	0.000647453275889106	0.0257357729152979	ENSDARG00000010244/ENSDARG00000025581/ENSDARG00000035400/ENSDARG00000035692/ENSDARG00000040439/ENSDARG00000046157/ENSDARG00000098972	7
GO:0031105	CC	GO:0031105	septin complex	3/124	27/19398	0.000666621599812381	0.000666621599812381	0.0257357729152979	ENSDARG00000014233/ENSDARG00000020235/ENSDARG00000030656	3
GO:0032156	CC	GO:0032156	septin cytoskeleton	3/124	27/19398	0.000666621599812381	0.000666621599812381	0.0257357729152979	ENSDARG00000014233/ENSDARG00000020235/ENSDARG00000030656	3
GO:0098798	CC	GO:0098798	mitochondrial protein complex	7/124	235/19398	0.000793798190569254	0.000793798190569254	0.0257357729152979	ENSDARG00000029064/ENSDARG00000051986/ENSDARG00000058297/ENSDARG00000058463/ENSDARG00000098972/ENSDARG00000102822/ENSDARG00000103566	7
GO:0044445	CC	GO:0044445	cytosolic part	6/124	201/19398	0.00186383203587765	0.00186383203587765	0.0435023449756351	ENSDARG00000008243/ENSDARG00000010244/ENSDARG00000025581/ENSDARG00000035692/ENSDARG00000040439/ENSDARG00000045143	6
GO:0150034	CC	GO:0150034	distal axon	3/124	40/19398	0.00211959412669196	0.00211959412669196	0.0435023449756351	ENSDARG00000002587/ENSDARG00000058868/ENSDARG00000071424	3
GO:0019773	CC	GO:0019773	proteasome core complex, alpha-subunit complex	2/124	11/19398	0.00214686897282355	0.00214686897282355	0.0435023449756351	ENSDARG00000010965/ENSDARG00000045928	2
