## Supplementary material for "GLOBAL HOST RESPONSES TO THE MICROBIOTA AT SINGLE CELL RESOLUTION IN GNOTOBIOTIC ZEBRAFISH": Lists of DEGs and GO per Cluster: clu61_GOresults_GFup.tsv

ONTOLOGY	ID	Description	GeneRatio	BgRatio	pvalue	p.adjust	qvalue	geneID	Count
GO:0002088	BP	GO:0002088	lens development in camera-type eye	21/88	105/19170	2.87769209664244e-29	2.87769209664244e-29	2.64747672891105e-26	ENSDARG00000069801/ENSDARG00000087324/ENSDARG00000024548/ENSDARG00000030411/ENSDARG00000053875/ENSDARG00000032929/ENSDARG00000041925/ENSDARG00000087765/ENSDARG00000086658/ENSDARG00000016793/ENSDARG00000053862/ENSDARG00000068507/ENSDARG00000057460/ENSDARG00000088823/ENSDARG00000007576/ENSDARG00000030349/ENSDARG00000036140/ENSDARG00000069827/ENSDARG00000074001/ENSDARG00000076572/ENSDARG00000076790	21
GO:0007601	BP	GO:0007601	visual perception	21/88	186/19170	9.4949143256706e-24	9.4949143256706e-24	4.36766058980848e-21	ENSDARG00000069801/ENSDARG00000087324/ENSDARG00000024548/ENSDARG00000030411/ENSDARG00000053875/ENSDARG00000032929/ENSDARG00000041925/ENSDARG00000087765/ENSDARG00000086658/ENSDARG00000016793/ENSDARG00000053862/ENSDARG00000068507/ENSDARG00000057460/ENSDARG00000088823/ENSDARG00000007576/ENSDARG00000030349/ENSDARG00000036140/ENSDARG00000069827/ENSDARG00000074001/ENSDARG00000076572/ENSDARG00000076790	21
GO:0050953	BP	GO:0050953	sensory perception of light stimulus	21/88	195/19170	2.62828995993543e-23	2.62828995993543e-23	8.06008921046866e-21	ENSDARG00000069801/ENSDARG00000087324/ENSDARG00000024548/ENSDARG00000030411/ENSDARG00000053875/ENSDARG00000032929/ENSDARG00000041925/ENSDARG00000087765/ENSDARG00000086658/ENSDARG00000016793/ENSDARG00000053862/ENSDARG00000068507/ENSDARG00000057460/ENSDARG00000088823/ENSDARG00000007576/ENSDARG00000030349/ENSDARG00000036140/ENSDARG00000069827/ENSDARG00000074001/ENSDARG00000076572/ENSDARG00000076790	21
GO:0043010	BP	GO:0043010	camera-type eye development	24/88	441/19170	1.57642404399322e-19	1.57642404399322e-19	3.62577530118441e-17	ENSDARG00000069801/ENSDARG00000087324/ENSDARG00000024548/ENSDARG00000030411/ENSDARG00000053875/ENSDARG00000032929/ENSDARG00000041925/ENSDARG00000087765/ENSDARG00000086658/ENSDARG00000016793/ENSDARG00000053862/ENSDARG00000068507/ENSDARG00000057460/ENSDARG00000088823/ENSDARG00000007576/ENSDARG00000012078/ENSDARG00000030349/ENSDARG00000036140/ENSDARG00000055283/ENSDARG00000069827/ENSDARG00000074001/…	24
GO:0007600	BP	GO:0007600	sensory perception	21/88	402/19170	9.27950432691566e-17	9.27950432691566e-17	1.70742879615248e-14	ENSDARG00000069801/ENSDARG00000087324/ENSDARG00000024548/ENSDARG00000030411/ENSDARG00000053875/ENSDARG00000032929/ENSDARG00000041925/ENSDARG00000087765/ENSDARG00000086658/ENSDARG00000016793/ENSDARG00000053862/ENSDARG00000068507/ENSDARG00000057460/ENSDARG00000088823/ENSDARG00000007576/ENSDARG00000030349/ENSDARG00000036140/ENSDARG00000069827/ENSDARG00000074001/ENSDARG00000076572/ENSDARG00000076790	21
GO:0005212	MF	GO:0005212	structural constituent of eye lens	22/99	75/19574	1.05249309457376e-33	1.05249309457376e-33	1.77261994875581e-31	ENSDARG00000069801/ENSDARG00000087324/ENSDARG00000024548/ENSDARG00000030411/ENSDARG00000053875/ENSDARG00000032929/ENSDARG00000041925/ENSDARG00000087765/ENSDARG00000086658/ENSDARG00000016793/ENSDARG00000053862/ENSDARG00000068507/ENSDARG00000057460/ENSDARG00000088823/ENSDARG00000007576/ENSDARG00000015445/ENSDARG00000030349/ENSDARG00000036140/ENSDARG00000069827/ENSDARG00000074001/ENSDARG00000076572/…	22
