## Supplementary material for "GLOBAL HOST RESPONSES TO THE MICROBIOTA AT SINGLE CELL RESOLUTION IN GNOTOBIOTIC ZEBRAFISH": Lists of DEGs and GO per Cluster: clu66_GOresults_CVZup_fdr.tsv

ONTOLOGY	ID	Description	GeneRatio	BgRatio	pvalue	p.adjust	qvalue	geneID	Count
GO:0009408	BP	GO:0009408	response to heat	3/30	39/19170	3.04270094390715e-05	0.0104973182564797	0.00755870971328512	ENSDARG00000024746/ENSDARG00000029688/ENSDARG00000055723	3
GO:0009266	BP	GO:0009266	response to temperature stimulus	3/30	67/19170	0.000154848166969272	0.0267113088021994	0.0192337723182885	ENSDARG00000024746/ENSDARG00000029688/ENSDARG00000055723	3
GO:0046686	BP	GO:0046686	response to cadmium ion	2/30	18/19170	0.00035663425844471	0.0410129397211416	0.0295318192957724	ENSDARG00000029688/ENSDARG00000055723	2
GO:0051082	MF	GO:0051082	unfolded protein binding	3/27	111/19574	0.000470095822565321	0.0282057493539193	0.0207831837344668	ENSDARG00000024746/ENSDARG00000045019/ENSDARG00000055723	3
