## Supplementary material for "GLOBAL HOST RESPONSES TO THE MICROBIOTA AT SINGLE CELL RESOLUTION IN GNOTOBIOTIC ZEBRAFISH": Lists of DEGs and GO per Cluster: clu66_GOresults_GFup.tsv

ONTOLOGY	ID	Description	GeneRatio	BgRatio	pvalue	p.adjust	qvalue	geneID	Count
GO:0002088	BP	GO:0002088	lens development in camera-type eye	23/80	105/19170	3.93498250158448e-34	3.93498250158448e-34	3.14384391442381e-31	ENSDARG00000087324/ENSDARG00000041925/ENSDARG00000032929/ENSDARG00000030411/ENSDARG00000024548/ENSDARG00000069801/ENSDARG00000053862/ENSDARG00000087765/ENSDARG00000053875/ENSDARG00000068507/ENSDARG00000076572/ENSDARG00000057460/ENSDARG00000030349/ENSDARG00000016793/ENSDARG00000007576/ENSDARG00000086658/ENSDARG00000088823/ENSDARG00000013963/ENSDARG00000069827/ENSDARG00000073750/ENSDARG00000074001/…	23
GO:0007601	BP	GO:0007601	visual perception	24/80	186/19170	1.07101361014898e-29	1.07101361014898e-29	4.27841752685829e-27	ENSDARG00000087324/ENSDARG00000041925/ENSDARG00000032929/ENSDARG00000030411/ENSDARG00000024548/ENSDARG00000069801/ENSDARG00000053862/ENSDARG00000087765/ENSDARG00000053875/ENSDARG00000068507/ENSDARG00000076572/ENSDARG00000057460/ENSDARG00000030349/ENSDARG00000016793/ENSDARG00000007576/ENSDARG00000086658/ENSDARG00000088823/ENSDARG00000012499/ENSDARG00000044861/ENSDARG00000069827/ENSDARG00000073750/…	24
GO:0050953	BP	GO:0050953	sensory perception of light stimulus	24/80	195/19170	3.49689561079127e-29	3.49689561079127e-29	9.31278515294937e-27	ENSDARG00000087324/ENSDARG00000041925/ENSDARG00000032929/ENSDARG00000030411/ENSDARG00000024548/ENSDARG00000069801/ENSDARG00000053862/ENSDARG00000087765/ENSDARG00000053875/ENSDARG00000068507/ENSDARG00000076572/ENSDARG00000057460/ENSDARG00000030349/ENSDARG00000016793/ENSDARG00000007576/ENSDARG00000086658/ENSDARG00000088823/ENSDARG00000012499/ENSDARG00000044861/ENSDARG00000069827/ENSDARG00000073750/…	24
GO:0043010	BP	GO:0043010	camera-type eye development	25/80	441/19170	6.41144757438514e-22	6.41144757438514e-22	1.28060229183114e-19	ENSDARG00000087324/ENSDARG00000041925/ENSDARG00000032929/ENSDARG00000030411/ENSDARG00000024548/ENSDARG00000069801/ENSDARG00000053862/ENSDARG00000087765/ENSDARG00000053875/ENSDARG00000068507/ENSDARG00000076572/ENSDARG00000057460/ENSDARG00000030349/ENSDARG00000016793/ENSDARG00000007576/ENSDARG00000086658/ENSDARG00000088823/ENSDARG00000012499/ENSDARG00000013963/ENSDARG00000052747/ENSDARG00000069827/…	25
GO:0007600	BP	GO:0007600	sensory perception	24/80	402/19170	1.46261331088729e-21	1.46261331088729e-21	2.337102111502e-19	ENSDARG00000087324/ENSDARG00000041925/ENSDARG00000032929/ENSDARG00000030411/ENSDARG00000024548/ENSDARG00000069801/ENSDARG00000053862/ENSDARG00000087765/ENSDARG00000053875/ENSDARG00000068507/ENSDARG00000076572/ENSDARG00000057460/ENSDARG00000030349/ENSDARG00000016793/ENSDARG00000007576/ENSDARG00000086658/ENSDARG00000088823/ENSDARG00000012499/ENSDARG00000044861/ENSDARG00000069827/ENSDARG00000073750/…	24
GO:0005581	CC	GO:0005581	collagen trimer	4/74	75/19398	0.000193230076823803	0.000193230076823803	0.0199332079249818	ENSDARG00000011407/ENSDARG00000012593/ENSDARG00000035809/ENSDARG00000036558	4
GO:0098644	CC	GO:0098644	complex of collagen trimers	2/74	10/19398	0.000633395541164926	0.000633395541164926	0.0326698752811383	ENSDARG00000012593/ENSDARG00000035809	2
GO:0005212	MF	GO:0005212	structural constituent of eye lens	23/79	75/19574	2.57085292950248e-38	2.57085292950248e-38	2.75081263456766e-36	ENSDARG00000087324/ENSDARG00000041925/ENSDARG00000032929/ENSDARG00000030411/ENSDARG00000024548/ENSDARG00000015445/ENSDARG00000069801/ENSDARG00000053862/ENSDARG00000087765/ENSDARG00000053875/ENSDARG00000068507/ENSDARG00000076572/ENSDARG00000057460/ENSDARG00000030349/ENSDARG00000016793/ENSDARG00000007576/ENSDARG00000086658/ENSDARG00000088823/ENSDARG00000069827/ENSDARG00000073750/ENSDARG00000074001/…	23
GO:0005201	MF	GO:0005201	extracellular matrix structural constituent	4/79	69/19574	0.000174088195684853	0.000174088195684853	0.00931371846913962	ENSDARG00000011407/ENSDARG00000012593/ENSDARG00000035809/ENSDARG00000036558	4
