## Supplementary material for "GLOBAL HOST RESPONSES TO THE MICROBIOTA AT SINGLE CELL RESOLUTION IN GNOTOBIOTIC ZEBRAFISH": Lists of DEGs and GO per Cluster: cluster66_CVZvGF.tsv

gene	gene_NAME	p_val_adj	p_val	avg_logFC	pct.1	pct.2
1	ENSDARG00000087324	crygm2d1	7.92123665837758e-07	3.59109468599945e-11	-1.51764599360918	0.161	0.765
2	ENSDARG00000086917	crygm2d2	1.04178866764568e-05	4.72295161685409e-10	-1.30079466907018	0.161	0.75
3	ENSDARG00000041925	cryba2b	4.16350057976697e-05	1.88752406372607e-09	-1.18427766068383	0.143	0.691
4	ENSDARG00000032929	cryba1l1	5.09068151086998e-05	2.30786177843412e-09	-1.3462957942043	0.214	0.765
5	ENSDARG00000030411	crygn2	0.00042161310093744	1.91138408258881e-08	-1.23214416803306	0.214	0.706
6	ENSDARG00000024548	cryba4	0.0010753284550147	4.87500432956163e-08	-1.23021757439734	0.268	0.765
7	ENSDARG00000015445	lim2.4	0.00170436326605559	7.72673527090214e-08	-0.853365535052338	0	0.412
8	ENSDARG00000069801	crygm2d12	0.00503414802974294	2.28223231015638e-07	-1.09724535124169	0.143	0.603
9	ENSDARG00000053862	crygmx	0.005246194169807	2.37836348254919e-07	-1.1490472940926	0.161	0.647
10	ENSDARG00000109861	BX545855.1	0.00948724676591454	4.30104577292345e-07	-1.13027852220393	0.196	0.676
11	ENSDARG00000087765	crygm2d10	0.0136667691950522	6.1958333462019e-07	-0.965010158282387	0.071	0.5
12	ENSDARG00000053875	cryba1b	0.0406610988288912	1.8433719661298e-06	-0.863851757486046	0.143	0.588
13	ENSDARG00000068507	crybb1	0.0666269271660857	3.02053346477857e-06	-1.08189084128766	0.232	0.647
14	ENSDARG00000076572	crygm2d7	0.0771712288812545	3.49855965551067e-06	-0.910335270661727	0.018	0.353
15	ENSDARG00000057460	crygm2d13	0.0927278039054101	4.20381738622768e-06	-0.843145890409654	0.089	0.5
16	ENSDARG00000116164	crygm2d8	0.197701258067111	8.9627916432637e-06	-0.830639335113123	0.054	0.412
17	ENSDARG00000094310	si:ch211-255g12.6	0.313425445791148	1.42091506841576e-05	-1.00237903364497	0.089	0.456
18	ENSDARG00000030349	cryba2a	0.330427232149565	1.4979927108059e-05	-0.675821103855551	0.071	0.426
19	ENSDARG00000016793	crybb1l2	0.423012647664857	1.91772893129412e-05	-0.810267441433665	0.196	0.588
20	ENSDARG00000007576	crybb1l1	0.59854991423794	2.71352758290842e-05	-0.835463235426235	0.089	0.441
21	ENSDARG00000086658	crygm2d21	0.754023310215583	3.41836662533132e-05	-0.9297945908793	0.071	0.397
22	ENSDARG00000088823	crygm2d3	0.770287202788791	3.49209902433943e-05	-0.769385707129319	0.054	0.382
23	ENSDARG00000000563	ttn.1	1	0.0726923493921593	0.373265788404794	0.268	0.147
24	ENSDARG00000001889	tuba1a	1	0.2960593191992	0.46321697377448	0.179	0.118
25	ENSDARG00000001950	ak1	1	0.340120918290253	0.281619734563199	0.75	0.75
26	ENSDARG00000002082	csnk2a1	1	0.0851590797558839	-0.25752915723347	0.357	0.5
27	ENSDARG00000002193	rho	1	0.638021764048951	0.296862973675402	0.304	0.368
28	ENSDARG00000002369	UBB	1	0.144261476034979	0.385400406551697	0.732	0.618
29	ENSDARG00000002445	prdm1a	1	0.640398779311256	0.351752527455217	0.125	0.162
30	ENSDARG00000002494	itgb6	1	0.27888448777477	0.250432854517843	0.143	0.088
31	ENSDARG00000002536	tm9sf4	1	0.0179839320462372	0.329992693335164	0.143	0.029
32	ENSDARG00000002538	smu1a	1	0.791377252074281	0.410992913465102	0.143	0.132
33	ENSDARG00000002768	pvalb2	1	0.326297661888133	0.295545635130194	1	1
34	ENSDARG00000003151	skp1	1	0.809752860824277	0.353445386208437	0.411	0.426
35	ENSDARG00000003189	psmd1	1	0.0243715005071551	0.440406716349661	0.161	0.044
36	ENSDARG00000003203	rhcga	1	0.151967819319704	0.31415634448622	0.232	0.132
37	ENSDARG00000003526	psma5	1	0.11162692636652	0.350450902719768	0.25	0.147
38	ENSDARG00000003584	pla2g7	1	0.00710935289590957	-0.317266631597729	0.018	0.162
39	ENSDARG00000003641	tfg	1	0.00927146809487284	-0.25843432884514	0.036	0.191
40	ENSDARG00000003860	cbx3a	1	0.956234875540775	0.332278030480368	0.25	0.279
41	ENSDARG00000004034	arhgdig	1	0.354873084153024	0.365723250601314	0.643	0.618
42	ENSDARG00000004301	rhogb	1	0.200196119931295	0.302411935106217	0.161	0.088
43	ENSDARG00000004311	ldlrap1a	1	0.17452284904357	-0.282578418868073	0.107	0.191
44	ENSDARG00000004587	kat5b	1	0.0310610627931026	0.530383353598865	0.232	0.103
45	ENSDARG00000004692	nabp1a	1	0.107373212207657	0.491392771649313	0.143	0.059
46	ENSDARG00000004948	bccip	1	0.247254257653767	0.275526502544205	0.554	0.485
47	ENSDARG00000004956	zmat2	1	0.402061056593212	-0.271552877133209	0.179	0.25
48	ENSDARG00000005104	limk2	1	0.109778965806441	0.589705309459174	0.411	0.294
49	ENSDARG00000005108	oclna	1	0.171019305946311	0.314561497636783	0.714	0.691
50	ENSDARG00000005220	pdcd6	1	0.799519378528586	0.328565576488259	0.232	0.25
51	ENSDARG00000005481	nfkbiaa	1	0.446396965895048	0.525775057288019	0.554	0.544
52	ENSDARG00000005536	ubr7	1	0.322705501769001	-0.309869389562954	0.054	0.103
53	ENSDARG00000005827	eif2s1a	1	0.852410701834449	0.295452891525817	0.25	0.265
54	ENSDARG00000005870	mmadhc	1	0.243716360044735	-0.268121087620339	0.161	0.088
55	ENSDARG00000006092	rad21a	1	0.923655894006148	-0.505806728230996	0.268	0.279
56	ENSDARG00000006125	csnk1db	1	0.062537403816125	-0.280932493746312	0.393	0.559
57	ENSDARG00000006370	atp6v1h	1	0.195759400398492	0.327381553259606	0.196	0.118
58	ENSDARG00000006427	fabp2	1	0.549660659798555	0.355841601769858	0.161	0.132
59	ENSDARG00000006588	zgc:111983	1	0.0425182535450592	0.350905940232365	0.321	0.176
60	ENSDARG00000006915	arl8ba	1	0.172396880964212	0.299067904689454	0.143	0.074
61	ENSDARG00000007108	lipia	1	0.453801274040054	0.481358295226402	0.143	0.103
62	ENSDARG00000007179	sash1a	1	0.131723598104532	-0.33519954259547	0.054	0.132
63	ENSDARG00000007257	rab5ab	1	0.220879278338031	0.39379723578637	0.25	0.176
64	ENSDARG00000007347	degs1	1	0.0597965747301636	0.375478787732414	0.5	0.382
65	ENSDARG00000007671	ghrb	1	0.186182432302005	0.341922902142207	0.232	0.147
66	ENSDARG00000007697	fabp7a	1	0.131783702237065	-0.382572332134759	0.125	0.235
67	ENSDARG00000007791	ppp2r1ba	1	0.314844642327669	0.281665677421747	0.375	0.294
68	ENSDARG00000007923	ptpn1	1	0.442001824501426	-0.332235874620207	0.268	0.338
69	ENSDARG00000008030	myl9b	1	0.636396350058263	-0.470832812675407	0.232	0.191
70	ENSDARG00000008188	sf1	1	0.292985806459238	0.295392332523108	0.161	0.103
71	ENSDARG00000008218	znf410	1	0.135810855221003	0.305954439624263	0.196	0.103
72	ENSDARG00000008275	klhl24b	1	0.636494714548114	0.301140263011362	0.321	0.309
73	ENSDARG00000008363	mcl1b	1	0.0127800059087774	0.377860688248373	0.75	0.618
74	ENSDARG00000008706	paip2b	1	0.585860325619152	0.387483871414892	0.482	0.456
75	ENSDARG00000008720	lmo3	1	0.498393603385185	0.262179237267079	0.107	0.074
76	ENSDARG00000008740	esf1	1	0.581125675326306	0.278906013234384	0.196	0.176
77	ENSDARG00000008765	tmed5	1	0.200196119931295	0.408082559920261	0.161	0.088
78	ENSDARG00000008886	msx1b	1	0.480014022535165	0.291670205176016	0.429	0.397
79	ENSDARG00000009018	rhbg	1	0.89874810101594	0.430355597428838	0.089	0.103
80	ENSDARG00000009106	serinc1	1	0.0801925442487931	-0.300510556945872	0.304	0.471
81	ENSDARG00000009250	etfb	1	0.347525891845397	0.297575366453227	0.304	0.235
82	ENSDARG00000009313	zgc:63831	1	0.15467584641127	0.311525125054271	0.107	0.044
83	ENSDARG00000009401	vcanb	1	0.941793355333616	0.411909230088418	0.214	0.221
84	ENSDARG00000009553	gng3	1	0.00949815164471374	-0.397623748146575	0.071	0.25
85	ENSDARG00000009779	mcl1a	1	0.157641176639139	0.251291696747066	0.821	0.882
86	ENSDARG00000009830	hdlbpa	1	0.222078184092993	0.25660109630846	0.625	0.529
87	ENSDARG00000010113	ndufb8	1	0.439463685085364	-0.308125240883175	0.446	0.515
88	ENSDARG00000010246	prmt1	1	0.31412668847491	-0.375011328464735	0.143	0.206
89	ENSDARG00000010266	igf2bp3	1	0.868533863507575	0.323362963678698	0.464	0.485
90	ENSDARG00000010294	fmodb	1	0.783152653043625	0.35382780767639	0.179	0.176
91	ENSDARG00000010318	srpx	1	0.246224023470114	0.331077843116409	0.286	0.206
92	ENSDARG00000010596	slc7a6os	1	0.142819661842891	-0.252354650687053	0.089	0.176
93	ENSDARG00000010965	psma8	1	0.435261040923337	0.376818411517301	0.339	0.309
94	ENSDARG00000011170	ndrg2	1	0.0897986946932089	0.452160732437292	0.196	0.103
95	ENSDARG00000011246	krr1	1	0.00220595477202183	0.320672021738596	0.25	0.059
96	ENSDARG00000011407	col2a1b	1	0.027518633393046	-0.251037970760033	0.161	0.368
97	ENSDARG00000011648	snrpd1	1	0.821294265704856	-0.308137515452382	0.179	0.191
98	ENSDARG00000011665	aldoaa	1	0.0301961533176452	-0.498228175509012	0.464	0.662
99	ENSDARG00000011769	cpm	1	0.11075482816775	0.55713096158805	0.411	0.324
100	ENSDARG00000011934	gyg1a	1	0.41616777039589	0.25633092493299	0.357	0.309
101	ENSDARG00000012016	hpgd	1	0.392592808307569	0.340509365042937	0.339	0.279
102	ENSDARG00000012244	ube2e3	1	0.398380274003892	0.328838218769328	0.589	0.559
103	ENSDARG00000012387	pdha1a	1	0.585961908545029	0.437723379512124	0.25	0.235
104	ENSDARG00000012499	per1b	1	0.0261576647376077	-0.28861229589295	0.054	0.191
105	ENSDARG00000012513	sdcbp2	1	0.787628825359639	0.253831264336081	0.357	0.382
106	ENSDARG00000012593	col5a1	1	0.0030374921697548	-0.514355561454377	0.054	0.25
107	ENSDARG00000012671	inhbaa	1	0.433557654412444	0.662453499435012	0.357	0.324
108	ENSDARG00000012789	plek2	1	0.0276485577553416	-0.361203375629514	0.161	0.324
109	ENSDARG00000012874	snap23.1	1	0.488977836531642	0.272487001030946	0.321	0.294
110	ENSDARG00000012899	ddx49	1	0.945360986527997	0.269310206741634	0.107	0.118
111	ENSDARG00000013144	atp1b1a	1	0.181014923461479	0.326449371043516	0.482	0.441
112	ENSDARG00000013351	cirbpb	1	0.233078247503955	0.250806540777468	0.804	0.868
113	ENSDARG00000013963	mipb	1	0.0353683763350277	-0.266439101650907	0.018	0.118
114	ENSDARG00000014013	lbr	1	0.0425218114336091	0.335571079965263	0.214	0.088
115	ENSDARG00000014165	ssr3	1	0.513467706588453	0.273202493678763	0.393	0.368
116	ENSDARG00000014230	dlst	1	0.202766806665175	-0.385622048056339	0.357	0.471
117	ENSDARG00000014287	eno2	1	0.231603928509574	0.295912959008407	0.054	0.118
118	ENSDARG00000014329	npm1a	1	0.0767540954470445	0.285487911633801	0.536	0.397
119	ENSDARG00000014420	elavl3	1	0.398695636840378	-0.363442602543564	0.107	0.162
120	ENSDARG00000014626	dlx3b	1	0.165479952534455	0.568562577112484	0.482	0.441
121	ENSDARG00000014731	cacybp	1	0.0549906067990942	-0.447893698474666	0.107	0.235
122	ENSDARG00000015355	fosl1a	1	0.0202421186566558	-0.593541519667737	0.25	0.441
123	ENSDARG00000015374	st3gal3a	1	0.297374213377807	-0.253344097020482	0.054	0.103
124	ENSDARG00000015422	ppil1	1	0.345086913065263	-0.258798111741124	0.196	0.265
125	ENSDARG00000015790	atp1b3a	1	0.102934721915797	0.434049794303015	0.536	0.426
126	ENSDARG00000015930	rwdd1	1	0.0577716798059079	-0.279130173974272	0.196	0.338
127	ENSDARG00000016153	dag1	1	0.290032656339049	0.411793401029787	0.446	0.368
128	ENSDARG00000016350	cap1	1	0.011396158285409	-0.26673535606366	0.25	0.485
129	ENSDARG00000016447	ythdf1	1	0.574204288223963	-0.256281909186876	0.089	0.118
130	ENSDARG00000016470	anxa5b	1	0.0155647453677598	-0.393784606892304	0.071	0.235
131	ENSDARG00000016695	p2rx1	1	0.194486585952325	0.298621713950633	0.179	0.103
132	ENSDARG00000016904	bckdk	1	0.708634476472349	0.324581766015898	0.143	0.132
133	ENSDARG00000016979	pmpcb	1	0.752831615226525	0.338706732836118	0.143	0.132
134	ENSDARG00000017037	ikbkg	1	0.600210625339278	-0.317673888062612	0.089	0.118
135	ENSDARG00000017086	asb12a	1	0.670272144387217	0.408412709245631	0.107	0.088
136	ENSDARG00000017314	CELA1 (1 of many)	1	0.482966784253152	-0.307264567162403	0.321	0.382
137	ENSDARG00000017423	patl1	1	0.508089245758669	0.374278591419046	0.179	0.265
138	ENSDARG00000017441	mylz3	1	0.541690596755365	0.438906047052571	0.893	0.926
139	ENSDARG00000017675	utp4	1	0.404399887017155	-0.260994145902464	0.143	0.191
140	ENSDARG00000017739	ak5l	1	0.0990934431794638	0.275414467361347	0.143	0.059
141	ENSDARG00000017844	copz1	1	0.289443390218291	0.362044004207073	0.321	0.25
142	ENSDARG00000018010	crtap	1	0.987488002735033	0.342192189193269	0.161	0.162
143	ENSDARG00000018049	sf3b2	1	0.152901436238872	0.278706555161888	0.25	0.162
144	ENSDARG00000018124	psmd3	1	0.121978297078836	0.433525632246863	0.286	0.176
145	ENSDARG00000018179	acvrl1	1	0.137310990047078	-0.32174489961678	0.107	0.206
146	ENSDARG00000018241	mfap1	1	0.584140964165383	0.29803214653603	0.143	0.118
147	ENSDARG00000018328	rhocb	1	0.659617275109212	0.404878481590905	0.339	0.353
148	ENSDARG00000018404	krt18a.1	1	0.668419796815318	-0.319513498268718	0.571	0.544
149	ENSDARG00000018461	zgc:56095	1	0.358866096513016	0.251929417809187	0.143	0.103
150	ENSDARG00000018494	smn1	1	0.649009748522514	0.276639754754167	0.107	0.088
151	ENSDARG00000018902	pes	1	0.739510172920997	0.32858935753858	0.232	0.294
152	ENSDARG00000018914	hnrnpk	1	0.0549252460348944	0.272933392183192	0.357	0.221
153	ENSDARG00000018923	fat2	1	0.00502093458596472	-0.251960569449732	0.036	0.206
154	ENSDARG00000018971	b3gnt5a	1	0.633881175111894	0.320618081975927	0.214	0.206
155	ENSDARG00000018989	hspa4b	1	0.817367296795832	0.252935346342856	0.143	0.132
156	ENSDARG00000019260	dhrs9	1	0.564400671605641	0.285403477071644	0.179	0.147
157	ENSDARG00000019304	phactr3b	1	0.175024862774141	0.325585290429631	0.107	0.044
158	ENSDARG00000019332	ndufb4	1	0.242527785425733	-0.346252754095757	0.429	0.5
159	ENSDARG00000019362	ptbp1a	1	0.00758401128033714	0.451727298304829	0.339	0.147
160	ENSDARG00000019420	etnk1	1	0.215664393820949	-0.262982804097061	0.196	0.294
161	ENSDARG00000019438	rnf13	1	0.140927480920591	-0.254179482301122	0.143	0.25
162	ENSDARG00000019572	taf7	1	0.0019808520147403	-0.435001910146348	0.054	0.265
163	ENSDARG00000019601	col12a1b	1	0.649009748522514	0.327954057958604	0.107	0.088
164	ENSDARG00000019949	serpinh1b	1	0.309098428208373	0.844754957319479	0.161	0.103
165	ENSDARG00000019995	bmp4	1	0.0446952830343015	-0.384594637726161	0.214	0.368
166	ENSDARG00000020072	thbs4b	1	0.360486244029215	0.257868538702473	0.25	0.191
167	ENSDARG00000020133	jdp2b	1	0.340881716904687	0.322896762350447	0.5	0.456
168	ENSDARG00000020164	efnb2a	1	0.402667225091322	-0.2768120809144	0.071	0.118
169	ENSDARG00000020261	rab2a	1	0.708134510481928	0.296350237165776	0.482	0.5
170	ENSDARG00000020504	h3f3b.1	1	0.163920852839838	0.257118603473824	0.536	0.426
171	ENSDARG00000020625	jak1	1	0.397213742751412	0.311160245391247	0.143	0.103
172	ENSDARG00000020708	mdkb	1	0.0293254876107601	-0.321535998476663	0.089	0.25
173	ENSDARG00000020984	slc16a10	1	0.334831005210292	0.336065301620509	0.196	0.147
174	ENSDARG00000021021	trim35-28	1	0.399727341267485	0.418474720444707	0.268	0.221
175	ENSDARG00000021339	cpa5	1	0.558283647849538	-0.258661071298998	0.107	0.074
176	ENSDARG00000021647	gnai1	1	0.494120986090402	-0.260283545817882	0.375	0.441
177	ENSDARG00000021702	pdcd4a	1	0.464320118126272	0.330581635591753	0.214	0.176
178	ENSDARG00000021811	calm3a	1	0.131831737358831	-0.269015332671831	0.536	0.632
179	ENSDARG00000022165	mgst1.2	1	0.0508954254547073	-0.335636205797914	0.268	0.456
180	ENSDARG00000022280	brd2a	1	0.108962060869314	0.592082357954469	0.268	0.176
181	ENSDARG00000022303	higd1a	1	0.79526455060912	0.272251564656725	0.536	0.588
182	ENSDARG00000022615	si:ch211-241e1.3	1	0.107410334770295	-0.318964813261778	0.107	0.221
183	ENSDARG00000022832	bnip4	1	0.352047295849386	0.258437798430206	0.268	0.206
184	ENSDARG00000023062	cyr61	1	0.384855794594659	0.294934874404285	0.357	0.279
185	ENSDARG00000023279	psmd4b	1	0.621471393209904	0.272893615853419	0.071	0.103
186	ENSDARG00000023472	ctnnb2	1	0.16961606137048	0.565474884833994	0.286	0.206
187	ENSDARG00000023532	pinx1	1	0.322620937209053	0.254818756749698	0.536	0.5
188	ENSDARG00000024047	tmem38a	1	0.650887029234795	0.343686973843412	0.143	0.118
189	ENSDARG00000024278	adh8b	1	0.675909273208446	0.324912179808661	0.143	0.118
190	ENSDARG00000024465	mrps18a	1	0.939338231166215	0.340018421415888	0.143	0.162
191	ENSDARG00000024540	tspan36	1	0.260330278032522	0.425155698169586	0.125	0.074
192	ENSDARG00000024746	hsp90aa1.2	1	0.00920576221751357	0.954290219729844	0.554	0.368
193	ENSDARG00000024966	MARK4	1	0.139414209816867	-0.449084793795886	0.054	0.132
194	ENSDARG00000025522	sgk1	1	0.0733524646077444	-0.434393918477559	0.143	0.279
195	ENSDARG00000025972	mcts1	1	0.0433719397744496	0.298390120109248	0.286	0.162
196	ENSDARG00000026531	alcama	1	1	0.285801243449254	0.179	0.176
197	ENSDARG00000026611	socs3b	1	0.0250194541860208	-0.361921073592001	0.054	0.191
198	ENSDARG00000026655	tspo	1	0.0184611650174398	-0.284089170878933	0.071	0.235
199	ENSDARG00000026726	anxa1a	1	0.028565607120809	-0.395977234522435	0.911	0.956
200	ENSDARG00000027063	arpc1b	1	0.353028406100439	-0.269446404817647	0.268	0.338
201	ENSDARG00000027088	ptgdsb.1	1	0.0985104380316987	0.272533461854208	0.893	0.971
202	ENSDARG00000027199	smad1	1	0.0598560184412071	0.345685905071184	0.232	0.103
203	ENSDARG00000027590	sept2	1	0.200196119931295	0.26183444108981	0.161	0.088
204	ENSDARG00000027740	adcyap1b	1	0.297374213377807	-0.424911815928101	0.054	0.103
205	ENSDARG00000027916	fntb	1	0.331209360534175	0.314015459720611	0.304	0.235
206	ENSDARG00000028067	bnip3lb	1	0.0103122446763232	-0.351519346670029	0.054	0.221
207	ENSDARG00000028213	ttn.2	1	0.0206938982774671	-0.289306510821754	0.054	0.206
208	ENSDARG00000028386	htatip2	1	0.0355951964488094	-0.259925397696382	0.143	0.309
209	ENSDARG00000028517	hbp1	1	0.38933933165161	0.467229772113277	0.232	0.191
210	ENSDARG00000028957	maff	1	0.126673527712035	0.398574388727068	0.339	0.235
211	ENSDARG00000029072	klf6a	1	0.457633134191451	0.494270318519267	0.589	0.603
212	ENSDARG00000029353	serpine2	1	0.180550876768462	-0.298718653321456	0.286	0.397
213	ENSDARG00000029544	id2b	1	0.357225870548406	-0.27065180796738	0.161	0.235
214	ENSDARG00000029688	hsp70.1	1	0.0487701541703051	0.674751224560325	0.554	0.426
215	ENSDARG00000029695	pgp	1	0.0198732882942241	-0.585414532728415	0.018	0.132
216	ENSDARG00000029818	srsf5a	1	0.0735515334674171	0.306753668938709	0.732	0.691
217	ENSDARG00000030166	hyi	1	0.73901458776698	0.347428105286155	0.214	0.191
218	ENSDARG00000030440	rsrp1	1	0.573846213345207	0.42223426738056	0.607	0.603
219	ENSDARG00000030789	ddx18	1	0.901490339446826	0.256337420085321	0.196	0.191
220	ENSDARG00000030949	srprb	1	0.0105087422288044	-0.344073407193126	0.196	0.397
221	ENSDARG00000030967	si:ch211-51a6.2	1	0.0401455353669301	-0.309842797492363	0.054	0.176
222	ENSDARG00000031100	ivns1abpa	1	0.628029604909063	0.255904537644549	0.107	0.088
223	ENSDARG00000031164	tuba8l2	1	0.280692388802671	0.255300260605728	0.661	0.632
224	ENSDARG00000031343	rab6bb	1	0.0870819709092253	-0.28835233958267	0.071	0.176
225	ENSDARG00000031427	calm2a	1	0.337738553866443	0.323124053923981	0.357	0.294
226	ENSDARG00000031511	psmb2	1	0.163474760952102	0.444180583121089	0.429	0.353
227	ENSDARG00000031795	abcf1	1	0.721484026509644	0.525639125546376	0.161	0.147
228	ENSDARG00000031819	eif4ebp2	1	0.508294822679946	0.300997751499222	0.589	0.559
229	ENSDARG00000032155	ppm1aa	1	0.0574831310539714	-0.306755478928564	0.107	0.25
230	ENSDARG00000032618	mgst1.1	1	0.313379675492146	0.362075818466411	0.125	0.074
231	ENSDARG00000032765	net1	1	0.0950578553287848	0.385519129635572	0.589	0.485
232	ENSDARG00000032919	chchd3a	1	0.368216289881021	0.274373198796763	0.214	0.162
233	ENSDARG00000033175	snrpe	1	0.0472796585074597	-0.289336339314405	0.089	0.221
234	ENSDARG00000033364	mgst3b	1	0.105402996933907	-0.35134780679091	0.554	0.662
235	ENSDARG00000033768	trappc13	1	0.0120239535379858	0.258511363744318	0.125	0.015
236	ENSDARG00000034080	plcd1b	1	0.96622961013738	0.283091578098656	0.304	0.338
237	ENSDARG00000034293	hif1ab	1	0.226061855168382	0.324227906498674	0.304	0.235
238	ENSDARG00000034541	tgfbr2b	1	0.499555783320314	-0.376636897320067	0.089	0.118
239	ENSDARG00000034836	si:dkey-222n6.2	1	0.456918058526635	0.515125163916644	0.339	0.309
240	ENSDARG00000035327	ckma	1	0.174836780067635	0.579108271617316	0.768	0.765
241	ENSDARG00000035329	capns1a	1	0.0647470940470887	0.298624567274997	0.786	0.75
242	ENSDARG00000035519	histh1l	1	0.000514759987859101	-0.614058277618295	0.679	0.882
243	ENSDARG00000035596	ISCU (1 of many)	1	0.77075451741586	0.310002752781488	0.393	0.412
244	ENSDARG00000035809	col1a1b	1	0.00108559757027279	-0.620508345232691	0.286	0.544
245	ENSDARG00000035810	rgcc	1	0.251077082675611	-0.418096530741718	0.375	0.456
246	ENSDARG00000035869	azin1b	1	0.164613669164228	-0.282859506328052	0.036	0.103
247	ENSDARG00000035914	tmem167a	1	0.623263898864416	0.258670347120082	0.25	0.235
248	ENSDARG00000036073	cebpg	1	0.222309141342308	0.280386825492303	0.268	0.176
249	ENSDARG00000036090	pard6gb	1	0.188660783021413	0.304109074919757	0.232	0.147
250	ENSDARG00000036162	hnrnpa0b	1	0.0787276361299859	0.316849514614595	0.643	0.529
251	ENSDARG00000036299	nucb2a	1	0.29949378646462	0.338827230937235	0.125	0.074
252	ENSDARG00000036456	anxa4	1	0.367425283592231	0.275185313124587	0.554	0.559
253	ENSDARG00000036482	hexim1	1	1	0.299646786207511	0.125	0.132
254	ENSDARG00000036510	ccnt2b	1	0.293395895469358	-0.264146246918754	0.125	0.191
255	ENSDARG00000036541	rhbdf1a	1	0.0376317524646891	-0.257972927474665	0.054	0.176
256	ENSDARG00000036558	col18a1a	1	0.00252292042982184	-0.502856128925597	0.357	0.647
257	ENSDARG00000036588	mhc1zba	1	0.0449166891419629	0.570074993272713	0.518	0.397
258	ENSDARG00000036832	cyt1l	1	0.251969780742204	-0.350918152973173	0.714	0.75
259	ENSDARG00000036840	krt15	1	0.155179395083343	-0.604468707434757	0.214	0.324
260	ENSDARG00000037009	banf1	1	0.248960654385286	0.471251595626396	0.411	0.338
261	ENSDARG00000037261	mtap	1	0.70986746289044	0.267206614823399	0.232	0.206
262	ENSDARG00000037361	kdelr2b	1	0.380119675848719	0.286955305011888	0.232	0.176
263	ENSDARG00000037393	slc43a1a	1	0.40814752869988	0.264672071294362	0.161	0.118
264	ENSDARG00000037425	s100a10a	1	0.0141221518707544	-0.386272660132772	0	0.103
265	ENSDARG00000037748	slc43a1b	1	0.00322334245609451	-0.514182923461303	0.107	0.324
266	ENSDARG00000037789	pvalb1	1	0.315284886767563	0.334792436928121	0.982	0.985
267	ENSDARG00000037790	pvalb8	1	0.0719639737861403	0.56829666199462	0.393	0.265
268	ENSDARG00000037867	atp5mf	1	0.0616406386527014	-0.295162133488625	0.268	0.441
269	ENSDARG00000038312	rcl1	1	0.411006025166776	-0.257642844706351	0.214	0.279
270	ENSDARG00000038524	pik3r1	1	0.235005761446136	0.435349772656157	0.214	0.147
271	ENSDARG00000038559	h1f0	1	0.08910601967107	0.364757658218106	0.607	0.515
272	ENSDARG00000038900	acadm	1	0.0212534695083006	-0.343880290468758	0.107	0.279
273	ENSDARG00000039268	emc4	1	0.137310990047078	0.321985069809109	0.214	0.118
274	ENSDARG00000039455	tspan15	1	0.070335368727108	0.257831196891214	0.232	0.118
275	ENSDARG00000039486	bag3	1	0.170902378163598	0.351628279114251	0.125	0.059
276	ENSDARG00000039730	zgc:112160	1	0.64719235618095	-0.306384798622102	0.125	0.147
277	ENSDARG00000039830	gng5	1	0.131121308492876	0.320175669950027	0.607	0.5
278	ENSDARG00000039892	gnpnat1	1	0.614087113495535	0.317445684345547	0.143	0.118
279	ENSDARG00000039929	ckmt2b	1	0.217822958942454	0.33649326174651	0.143	0.074
280	ENSDARG00000039969	akirin1	1	0.17079835434651	0.315593146163246	0.161	0.088
281	ENSDARG00000039980	ppt1	1	0.208643995825858	-0.503783066653058	0.571	0.662
282	ENSDARG00000040133	ackr4b	1	0.0393438276061913	0.463863238981915	0.179	0.059
283	ENSDARG00000040251	ctsk	1	0.366571263926724	-0.295013167274764	0.268	0.324
284	ENSDARG00000040298	apoa4b.1	1	0.145200502107488	-0.412091839012688	0.036	0.103
285	ENSDARG00000040674	ctdsp1	1	0.0743460490778649	0.411848594581409	0.196	0.088
286	ENSDARG00000040713	sirt7	1	0.0523095123291199	0.351284806156195	0.161	0.059
287	ENSDARG00000040777	inhbb	1	0.0726398008166094	0.312512346243702	0.482	0.324
288	ENSDARG00000040822	fundc1	1	0.487878277397517	0.311622099472558	0.196	0.162
289	ENSDARG00000041155	morf4l1	1	0.179115019471123	0.252858900076317	0.286	0.191
290	ENSDARG00000041394	dnajb1b	1	0.653821487466932	0.524247216187545	0.429	0.426
291	ENSDARG00000041400	ndufa3	1	0.847042536412044	0.306205509944026	0.214	0.25
292	ENSDARG00000041430	bmp2b	1	0.455090496750131	0.259496187195713	0.357	0.294
293	ENSDARG00000041433	si:dkey-7c18.24	1	0.194039000709448	0.467422814298625	0.161	0.088
294	ENSDARG00000041505	itm2bb	1	0.253597551923646	0.289960440288205	0.643	0.618
295	ENSDARG00000041592	dcun1d2b	1	0.137973862982585	0.3550067956011	0.196	0.103
296	ENSDARG00000041602	zgc:92335	1	0.147211732373126	0.379525328420362	0.321	0.221
297	ENSDARG00000042319	cdca4	1	0.229114574753748	0.434278539613176	0.214	0.147
298	ENSDARG00000042322	si:dkey-177p2.6	1	0.422906265643749	-0.393951093227838	0.286	0.353
299	ENSDARG00000042539	ywhaqa	1	0.416380879149136	0.479128913715815	0.286	0.235
300	ENSDARG00000042571	rnaseh1	1	0.0811782133741795	0.446318631484283	0.125	0.044
301	ENSDARG00000042667	klf2a	1	0.0689254905280826	-0.357862467048581	0.339	0.5
302	ENSDARG00000042708	tuba8l	1	0.129941049076262	-0.31851924486434	0.643	0.706
303	ENSDARG00000042725	cebpb	1	0.546185953759993	-0.29228160245525	0.75	0.794
304	ENSDARG00000042816	mmp9	1	0.442278239429452	0.292370354193935	0.071	0.118
305	ENSDARG00000042823	spcs2	1	0.800536678320046	0.268682418268925	0.125	0.118
306	ENSDARG00000042853	ivd	1	0.289808348465581	-0.32610824759937	0.125	0.191
307	ENSDARG00000042874	phlda2	1	0.375649443195723	-0.452606889157127	0.107	0.162
308	ENSDARG00000042933	bloc1s6	1	0.756195268171533	0.34339102116176	0.446	0.426
309	ENSDARG00000043257	ckbb	1	0.186452030452916	-0.29545919445664	0.321	0.471
310	ENSDARG00000043497	scrn2	1	0.0059969189370051	0.3232952468857	0.107	0
311	ENSDARG00000043509	rpl11	1	0.00358934168869336	-0.266444127892142	1	0.985
312	ENSDARG00000043608	eif4ebp1	1	0.296461180470673	0.288914563950166	0.446	0.353
313	ENSDARG00000043644	vkorc1l1	1	0.208223603003909	-0.288443152886918	0.089	0.162
314	ENSDARG00000043798	ms4a17a.1	1	0.433791843577348	0.342722540013645	0.214	0.176
315	ENSDARG00000043848	sod1	1	0.0608937985213297	-0.395101303906975	0.375	0.544
316	ENSDARG00000044098	egr2a	1	0.085502452154788	-0.261133655674789	0.071	0.176
317	ENSDARG00000044102	znf593	1	0.349564296600947	0.290926747276254	0.482	0.412
318	ENSDARG00000044125	txn	1	0.773816655230204	-0.388796915716837	0.232	0.25
319	ENSDARG00000044203	sumf1	1	0.0207346611372182	0.256045169789104	0.143	0.029
320	ENSDARG00000044261	si:ch211-243g18.2	1	0.587958059924743	0.280431884094386	0.196	0.25
321	ENSDARG00000044420	dnajc19	1	0.656066568282222	0.274935799184817	0.107	0.088
322	ENSDARG00000044567	ttc1	1	0.0225760957267469	-0.40311722402453	0.036	0.162
323	ENSDARG00000044751	ddt	1	0.74011357773709	0.3020913982605	0.143	0.132
324	ENSDARG00000044861	opn1lw2	1	0.00840768300198173	-0.574501633795594	0	0.118
325	ENSDARG00000044935	hpdb	1	0.95490318523786	0.285456825148714	0.179	0.176
326	ENSDARG00000045019	aamp	1	0.0470371578362401	0.509640855126525	0.482	0.338
327	ENSDARG00000045132	vdac1	1	0.890350792241076	0.250315844312802	0.464	0.5
328	ENSDARG00000045146	tomm22	1	0.912939829200402	0.270484873225472	0.179	0.176
329	ENSDARG00000045219	dkk1b	1	0.590322782470422	0.444866461161778	0.25	0.206
330	ENSDARG00000045262	gsnb	1	0.197165354121169	-0.44941873399572	0.375	0.471
331	ENSDARG00000045352	cst14a.2	1	0.702017932260127	0.452079145651958	0.464	0.485
332	ENSDARG00000045372	ngdn	1	0.607912605654336	0.25568342556559	0.339	0.324
333	ENSDARG00000045611	nfybb	1	0.427447083178064	0.416016228171037	0.161	0.118
334	ENSDARG00000045639	elavl4	1	0.345039314186102	-0.499110451216621	0.143	0.221
335	ENSDARG00000045677	opn1sw1	1	0.227656302340099	-1.41826258885277	0.054	0.118
336	ENSDARG00000045913	mrps10	1	0.451092410485884	0.45531616914566	0.214	0.176
337	ENSDARG00000046030	zgc:110339	1	0.0896605047724019	-0.293088714970027	0.393	0.529
338	ENSDARG00000046106	rab10	1	0.761658500579188	0.37551040650873	0.375	0.397
339	ENSDARG00000052641	kpna3	1	0.806978089050079	0.256901214080561	0.143	0.162
340	ENSDARG00000052690	arrdc3a	1	0.0343852523937595	-0.386697837083091	0.196	0.353
341	ENSDARG00000052747	gpatch3	1	0.0366428700826606	-0.290668536512824	0.036	0.147
342	ENSDARG00000052840	ndufs4	1	0.458173797248304	0.274167945859309	0.268	0.221
343	ENSDARG00000052856	khdrbs1a	1	0.378023430839065	0.53209325709953	0.446	0.426
344	ENSDARG00000053070	gosr2	1	0.121153001223672	-0.278427453987087	0.161	0.279
345	ENSDARG00000053101	prpf38b	1	0.95188694113159	0.280016788180501	0.125	0.132
346	ENSDARG00000053232	itgb1b.1	1	0.113543252800246	-0.325467580620682	0.25	0.368
347	ENSDARG00000053254	mylpfa	1	0.262851500075282	0.37972511070928	0.982	0.985
348	ENSDARG00000053370	eif3jb	1	0.982339840636559	0.279519054886668	0.268	0.294
349	ENSDARG00000053753	mff	1	0.638519704047716	0.261440727949419	0.143	0.118
350	ENSDARG00000053858	crip1	1	0.203327640461938	0.329357739626941	0.161	0.088
351	ENSDARG00000053973	fetub	1	0.0574698593742246	0.342588598039739	0.304	0.162
352	ENSDARG00000054063	arpc4	1	0.160306024701856	0.293296355608569	0.607	0.544
353	ENSDARG00000054122	tmem30b	1	0.780455366761088	0.257305701143391	0.286	0.294
354	ENSDARG00000054155	pcna	1	0.344896676003479	-0.276667208243488	0.071	0.118
355	ENSDARG00000054172	pgrmc1	1	0.534654539739345	0.303849079329558	0.232	0.191
356	ENSDARG00000054271	cdkn1bb	1	0.481777653768984	0.473101547368227	0.536	0.485
357	ENSDARG00000054292	si:ch211-14a17.11	1	0.845549059030632	-0.262214543872227	0.25	0.25
358	ENSDARG00000054363	si:zfos-464b6.2	1	0.127419840453772	0.256440930696752	0.196	0.103
359	ENSDARG00000054619	fras1	1	0.835865090142488	0.323064941160053	0.232	0.25
360	ENSDARG00000054804	anp32e	1	0.0161598304529915	0.510325724369599	0.268	0.103
361	ENSDARG00000054907	cox7a2l	1	0.577615333237209	0.284935896580867	0.375	0.353
362	ENSDARG00000054916	eif4ebp3	1	0.259580255487438	0.27644957376204	0.643	0.574
363	ENSDARG00000055283	id2a	1	0.191422510057977	0.378669251748794	0.482	0.382
364	ENSDARG00000055514	icn2	1	0.0333948947834322	-0.453670222790687	0.268	0.471
365	ENSDARG00000055592	capn2b	1	0.0817533339981416	0.63552372879711	0.375	0.25
366	ENSDARG00000055708	timm8b	1	0.473701201954191	0.291556754246023	0.268	0.235
367	ENSDARG00000055723	hsp70l	1	0.0084145583278681	0.660064732004273	0.732	0.603
368	ENSDARG00000055751	fosb	1	0.311502420660325	-0.362436975880812	0.161	0.221
369	ENSDARG00000055760	srm	1	0.180646270770696	0.411991519200392	0.125	0.059
370	ENSDARG00000055770	dffa	1	0.402175149832326	0.290639188779878	0.143	0.103
371	ENSDARG00000056075	rca2.1	1	0.107731130567528	-0.351071154151963	0.143	0.25
372	ENSDARG00000056090	capza1b	1	0.294451622602224	0.250368889555231	0.589	0.544
373	ENSDARG00000056150	rbms2b	1	0.53087385901836	0.31567741957637	0.268	0.25
374	ENSDARG00000056167	hspe1	1	0.0650832760961012	0.349805575248382	0.393	0.25
375	ENSDARG00000056186	eif5a2	1	0.670949934203527	0.260990056931215	0.286	0.265
376	ENSDARG00000056248	si:dkey-183i3.5	1	0.10526793628723	-0.450631483304307	0.268	0.397
377	ENSDARG00000056480	cpvl	1	0.38624217747792	-0.317573969255376	0.161	0.221
378	ENSDARG00000056531	nutf2	1	0.0344062706896379	-0.364762407662798	0.018	0.118
379	ENSDARG00000056583	ndufs6	1	0.160823668484774	-0.254595089782857	0.214	0.324
380	ENSDARG00000056627	cxcl14	1	0.0671982618138563	0.514552643788809	0.357	0.206
381	ENSDARG00000056744	ela2	1	0.0682403674174958	-0.263171678345513	0.125	0.265
382	ENSDARG00000056840	otud5b	1	0.059575991280791	0.468538013922088	0.161	0.059
383	ENSDARG00000056856	tax1bp1b	1	0.00827810637817757	-0.392740496933139	0.143	0.353
384	ENSDARG00000056877	vamp2	1	0.620156628408019	0.323435658018302	0.143	0.118
385	ENSDARG00000056929	kdm6bb	1	0.129580937926438	-0.376699657008779	0.089	0.176
386	ENSDARG00000057484	srsf2a	1	0.285922044142609	0.415147328559141	0.375	0.324
387	ENSDARG00000057676	golga7	1	0.853608572199929	0.324691430056898	0.304	0.309
388	ENSDARG00000057708	zgc:175264	1	0.00483308240168467	-0.26379755179414	0.071	0.279
389	ENSDARG00000057890	si:dkey-33c12.4	1	0.0113282192150364	-0.381906682474276	0.143	0.338
390	ENSDARG00000058041	ndufa8	1	0.94189451133115	0.296882964574205	0.339	0.382
391	ENSDARG00000058062	magt1	1	0.426022224437297	0.31441902620748	0.464	0.456
392	ENSDARG00000058117	snap25b	1	0.282722186959268	-0.377661955478468	0.125	0.191
393	ENSDARG00000058328	lsm7	1	0.0920180361675257	-0.286053647730066	0.125	0.235
394	ENSDARG00000058358	krt8	1	0.0631686659217354	0.306030177445358	0.982	0.897
395	ENSDARG00000058366	si:dkey-222f8.3	1	0.208696459427734	0.297701368162871	0.411	0.338
396	ENSDARG00000058543	lama5	1	0.613027779784547	0.294698727282308	0.321	0.279
397	ENSDARG00000058658	si:dkey-178e17.3	1	0.700574623193018	0.272609965491126	0.214	0.206
398	ENSDARG00000059070	gars	1	0.642292253167144	0.332213907510428	0.25	0.235
399	ENSDARG00000059212	ciao1	1	0.360102101520385	-0.269826766928102	0.071	0.118
400	ENSDARG00000059367	mfap2	1	0.0245546514040293	-0.348628343307275	0.179	0.368
401	ENSDARG00000059719	fam169aa	1	0.402037382322836	0.356208906666274	0.304	0.265
402	ENSDARG00000059933	plpp3	1	0.370469261352215	-0.316375807241217	0.071	0.118
403	ENSDARG00000060094	ptgis	1	0.928517344925017	0.253229629987679	0.107	0.103
404	ENSDARG00000060126	acyp1	1	0.0353683763350277	-0.380676290356829	0.018	0.118
405	ENSDARG00000060309	srgap3	1	0.0988084317001694	0.343261604363645	0.179	0.088
406	ENSDARG00000060316	cish	1	0.0912823216606684	0.259253029216498	0.571	0.426
407	ENSDARG00000060610	pcdh7b	1	0.234239784134219	-0.286804858825539	0.089	0.162
408	ENSDARG00000060849	dlgap4a	1	0.349403961809835	0.295684249073387	0.054	0.103
409	ENSDARG00000061048	ranbp9	1	0.429527406069931	0.35423712718027	0.214	0.176
410	ENSDARG00000061774	mbd3a	1	0.0386993184741541	-0.293460660842747	0.125	0.279
411	ENSDARG00000062390	cdc42ep5	1	0.0726205387391688	-0.533447294970519	0.196	0.338
412	ENSDARG00000062590	pleca	1	0.30772889701364	-0.264584380772102	0.804	0.824
413	ENSDARG00000063230	bmp7b	1	0.0523329701215198	0.709031309083648	0.232	0.118
414	ENSDARG00000063283	abi3b	1	0.245528836606709	0.52290787847255	0.375	0.309
415	ENSDARG00000063895	mt-nd1	1	0.0924348246594883	-0.751715762637684	0.482	0.632
416	ENSDARG00000063911	mt-atp6	1	0.20727498860563	-0.659543725121663	0.696	0.779
417	ENSDARG00000063914	mt-nd3	1	0.189454422195093	-0.257756237036413	0.321	0.412
418	ENSDARG00000063924	mt-cyb	1	0.636706290462151	-0.317035432387061	0.875	0.897
419	ENSDARG00000067593	sco1	1	0.0383565228487279	-0.369953459316475	0.089	0.235
420	ENSDARG00000067717	tomm7	1	0.0316530053170071	-0.352285662694275	0.268	0.441
421	ENSDARG00000067990	myhz1.1	1	0.0798402971945056	0.433854742855249	0.768	0.588
422	ENSDARG00000068436	h3f3b.1	1	0.257839268765523	0.25458292797561	0.518	0.441
423	ENSDARG00000068457	tnnt3b	1	0.343657323070495	0.387227079620403	0.804	0.824
424	ENSDARG00000068478	gpx4a	1	0.154135471462774	-0.310217951630836	0.125	0.221
425	ENSDARG00000068575	tmem51a	1	0.213826476720013	-0.293190283291989	0.196	0.279
426	ENSDARG00000068582	rnf44	1	0.686619933866432	0.291529904971973	0.179	0.162
427	ENSDARG00000068680	ctrl	1	0.613033628594832	-0.327321200673006	0.179	0.147
428	ENSDARG00000068966	si:ch211-261n11.7	1	0.32578606389816	0.283066673820327	0.161	0.103
429	ENSDARG00000068996	hist2h2l	1	0.176181685001212	-0.34886887390748	0.214	0.309
430	ENSDARG00000069100	aldh9a1a.1	1	0.0134912749017103	-0.292098367124638	0.696	0.853
431	ENSDARG00000069142	aars	1	0.0698323125240102	-0.28975034169436	0.125	0.25
432	ENSDARG00000069360	ppp3r1b	1	0.219734703099213	0.2796103307617	0.304	0.221
433	ENSDARG00000069461	rnaseka	1	0.228156090349408	0.351062108902442	0.286	0.221
434	ENSDARG00000069630	tat	1	0.868742477930272	0.261785263456052	0.107	0.103
435	ENSDARG00000069827	crygm2d11	1	0.000736620731542392	-0.503675557462811	0.036	0.265
436	ENSDARG00000069855	pnisr	1	0.502596446636555	0.366878022052858	0.179	0.147
437	ENSDARG00000069910	gtf2f2a	1	0.372213955077127	0.294644105735193	0.375	0.338
438	ENSDARG00000070083	atp5f1b	1	0.0281746138520769	0.46634998525295	0.768	0.706
439	ENSDARG00000070472	arf5	1	0.374226899246841	0.384175025955001	0.304	0.265
440	ENSDARG00000070512	cnpy3	1	0.00127207893041686	0.335524528965678	0.179	0.015
441	ENSDARG00000070623	med10	1	0.15471613626736	-0.32811355602552	0.196	0.309
442	ENSDARG00000070835	tnnc2	1	0.901488803612905	0.300710250298696	0.339	0.412
443	ENSDARG00000070922	cnbpb	1	0.0208617995420747	0.451397321320934	0.75	0.647
444	ENSDARG00000071026	mllt11	1	0.197099959584841	0.392890322710012	0.161	0.088
445	ENSDARG00000071426	lrrc59	1	0.0344893665819885	-0.301151048790203	0.054	0.176
446	ENSDARG00000071445	myoz1b	1	0.663154215995758	0.373125195757103	0.107	0.088
447	ENSDARG00000071558	fblim1	1	0.336343447312992	0.510827934546863	0.411	0.368
448	ENSDARG00000071566	ppp1cab	1	0.393190698913028	0.423307116353783	0.25	0.206
449	ENSDARG00000071673	ctdspla	1	0.244612443423153	0.303857466652997	0.429	0.368
450	ENSDARG00000071683	zfr2	1	0.167019094327012	0.431931437901119	0.196	0.118
451	ENSDARG00000071878	trmt112	1	0.0280721740015481	-0.326413158824105	0.143	0.309
452	ENSDARG00000073750	crygm2d18	1	0.00403446089737202	-0.58784673393667	0.018	0.176
453	ENSDARG00000073858	pex26	1	0.182233766316264	0.258818439538288	0.107	0.044
454	ENSDARG00000074001	crygmxl2	1	0.00840768300198173	-0.424524329496117	0	0.118
455	ENSDARG00000074057	calm3b	1	0.227375188854247	-0.341822962757837	0.357	0.456
456	ENSDARG00000074390	tmem176l.4	1	0.0289775588874008	0.582962630483457	0.286	0.147
457	ENSDARG00000074414	sema4ba	1	0.836994167294919	0.340525096076073	0.125	0.147
458	ENSDARG00000074552	ndufs7	1	0.29846446401816	0.597664239573291	0.339	0.294
459	ENSDARG00000074667	akt1s1	1	0.0797085694444842	0.321673944952218	0.429	0.294
460	ENSDARG00000074758	csde1	1	0.123007945351273	0.364405309234625	0.429	0.353
461	ENSDARG00000074979	larp4ab	1	0.127419840453772	-0.274492759921475	0.089	0.191
462	ENSDARG00000075110	dab2ipb	1	0.5055736836955	0.281110517550314	0.125	0.088
463	ENSDARG00000075282	irs2b	1	0.817999320953773	0.263588627221508	0.232	0.235
464	ENSDARG00000075559	ppm1g	1	0.712279956161492	0.34922146816007	0.125	0.162
465	ENSDARG00000075677	mrpl17	1	0.824379882284679	0.26888421894947	0.107	0.103
466	ENSDARG00000075774	foxj3	1	0.00732074892017682	-0.430372281140746	0.018	0.162
467	ENSDARG00000075964	plekhg4	1	0.159760425381384	-0.33068784469816	0.107	0.191
468	ENSDARG00000076074	dda1	1	0.243868708652624	0.424262267637428	0.304	0.235
469	ENSDARG00000076241	txlnbb	1	0.0993138849794888	0.333187579256179	0.125	0.044
470	ENSDARG00000076317	plod3	1	0.327682746435455	0.291675108031022	0.125	0.074
471	ENSDARG00000076321	col28a2a	1	0.430408015190148	0.256893031376159	0.268	0.206
472	ENSDARG00000076673	wu:fi04e12	1	0.124747116097104	0.347656699590911	0.161	0.074
473	ENSDARG00000076710	si:dkey-42l23.7	1	0.0124316145060249	0.315556452909998	0.125	0.015
474	ENSDARG00000076790	crygm2d16	1	0.000451545186743481	-0.352621130928633	0.071	0.353
475	ENSDARG00000077138	zgc:195173	1	0.0190433225237636	0.482366538988163	0.143	0.029
476	ENSDARG00000077264	wdr43	1	0.174518976697083	0.294201905770267	0.25	0.382
477	ENSDARG00000077811	sox11a	1	0.0172796183299763	0.655257885995361	0.214	0.074
478	ENSDARG00000077818	nrg2a	1	0.32104583060775	0.356960019459066	0.232	0.176
479	ENSDARG00000078172	CU984600.1	1	0.0665293776419407	0.306995353576056	0.268	0.132
480	ENSDARG00000078386	dync1i2a	1	0.537694485609005	0.32037962167586	0.143	0.118
481	ENSDARG00000078473	nucks1a	1	0.684596613464884	0.260053119221265	0.107	0.088
482	ENSDARG00000078691	gigyf1b	1	0.013792000394889	-0.370191931153711	0.036	0.176
483	ENSDARG00000078781	si:ch211-161c3.6	1	0.342191957844081	0.261185758296076	0.464	0.397
484	ENSDARG00000079372	si:ch211-264f5.6	1	0.126184406659873	0.25468567609161	0.25	0.132
485	ENSDARG00000079687	rnf10	1	0.117248325551641	0.574257974026263	0.5	0.441
486	ENSDARG00000079745	si:ch211-166a6.5	1	0.741212680431897	0.289727936398929	0.554	0.574
487	ENSDARG00000086416	med11	1	0.171815755609903	0.382508179650608	0.232	0.147
488	ENSDARG00000087164	crygm2d4	1	0.00915645366498797	-0.485869756093795	0.054	0.221
489	ENSDARG00000087193	prrg2	1	0.739889638876196	0.280600676800394	0.304	0.294
490	ENSDARG00000087390	hbbe1.3	1	0.0652909618254613	-0.251611685216905	0.071	0.191
491	ENSDARG00000087596	si:ch73-95l15.5	1	0.674322965155265	0.404431397014897	0.089	0.118
492	ENSDARG00000088238	kansl1b	1	0.135240164196195	-0.298990035355946	0.071	0.162
493	ENSDARG00000088383	cox5aa	1	0.487145414686757	0.297474440912242	0.554	0.529
494	ENSDARG00000088514	and1	1	0.137877461178755	-0.255407349581767	0.929	0.985
495	ENSDARG00000089204	smim13	1	0.732193099111859	0.341788617174052	0.214	0.206
496	ENSDARG00000089382	zgc:158463	1	0.31375915875768	-0.265669441167046	0.339	0.471
497	ENSDARG00000089885	slc16a12b	1	0.108317232956828	-0.467994625412528	0.25	0.382
498	ENSDARG00000090268	krtt1c19e	1	0.207747264493415	-1.25572278755135	0.464	0.544
499	ENSDARG00000090286	serpina1	1	0.0375316720160552	-0.453688801078963	0.036	0.147
500	ENSDARG00000090369	zgc:86896	1	0.109404147946291	-0.253035009044646	0.696	0.838
501	ENSDARG00000090454	gnb1a	1	0.365302906478689	0.312180787747758	0.625	0.603
502	ENSDARG00000090600	si:ch211-213a13.1	1	0.441524822379098	0.250157825674825	0.125	0.088
503	ENSDARG00000091598	si:ch73-91k6.2	1	0.0621768956795725	0.377381433474677	0.161	0.059
504	ENSDARG00000091656	lsm8	1	0.119437794706554	-0.260711551706343	0.089	0.191
505	ENSDARG00000092204	ms4a17a.5	1	0.0262801005738491	0.355277113977048	0.339	0.176
506	ENSDARG00000092362	hsp70.2	1	0.517315511916446	0.281859676860199	0.732	0.706
507	ENSDARG00000092493	si:dkeyp-44a8.2	1	0.688816897036392	0.436563459162788	0.196	0.191
508	ENSDARG00000092508	si:ch73-376l24.2	1	0.0138954894736123	0.262227043725006	0.179	0.044
509	ENSDARG00000092610	lamp1b	1	0.395428011439567	-0.268566992025218	0.089	0.132
510	ENSDARG00000092895	si:dkey-188i13.11	1	0.0583097760247078	0.506046138726356	0.161	0.059
511	ENSDARG00000093448	mpc1	1	0.135919266513652	0.307056119258905	0.393	0.279
512	ENSDARG00000093549	selenop	1	0.0143768625536358	-0.364226448660402	0.607	0.794
513	ENSDARG00000093844	zgc:136461	1	0.0261569364329663	-0.359235208391772	0.036	0.162
514	ENSDARG00000093936	si:dkeyp-1h4.6	1	0.00519878773019365	0.638789666831137	0.179	0.029
515	ENSDARG00000094041	krt17	1	0.0831133618501565	-0.326333348292906	0.446	0.574
516	ENSDARG00000094300	nupr1a	1	0.148462338649995	-0.266582352006538	0.321	0.441
517	ENSDARG00000095273	cox8a	1	0.27093633723609	0.399026329411109	0.625	0.559
518	ENSDARG00000095451	si:ch211-196l7.4	1	0.0364725429245212	-0.429152319432258	0.411	0.588
519	ENSDARG00000095688	zgc:162509	1	0.647996190222629	-0.280183810137443	0.107	0.132
520	ENSDARG00000095705	CDPF1	1	0.128168611771066	0.292647235540172	0.179	0.088
521	ENSDARG00000095879	wdr46	1	7.35298094547713e-05	-0.34562897177724	0.036	0.324
522	ENSDARG00000096257	si:ch73-367p23.2	1	0.154603620699245	0.310790006183665	0.25	0.147
523	ENSDARG00000096602	si:ch1073-357b18.4	1	0.3124088774859	-0.327626955505342	0.054	0.103
524	ENSDARG00000096631	MED9	1	0.610277194729127	0.261912474073795	0.161	0.221
525	ENSDARG00000097082	im:7152348	1	0.299918152182032	0.396026315952631	0.321	0.265
526	ENSDARG00000097157	si:ch211-207n23.2	1	0.11162692636652	0.465458320231224	0.25	0.147
527	ENSDARG00000097205	ulk2	1	0.90950875466127	0.313867344526729	0.429	0.441
528	ENSDARG00000097537	wwp1	1	0.42418118127485	0.392792914253901	0.107	0.074
529	ENSDARG00000098017	pet100	1	0.0852423069540263	-0.359456895791288	0.089	0.191
530	ENSDARG00000098355	atp5pd	1	0.630690861596811	0.265552713724121	0.464	0.441
531	ENSDARG00000098359	il17rd	1	0.0500489271010462	-0.302666300832268	0.125	0.265
532	ENSDARG00000098589	cyb5a	1	0.131723598104532	-0.325142488994407	0.054	0.132
533	ENSDARG00000098627	gspt1l	1	0.126673527712035	-0.334324640299637	0.214	0.338
534	ENSDARG00000098769	slitrk6	1	0.695415263025211	-0.389893840796559	0.089	0.103
535	ENSDARG00000099039	pcbp2	1	0.470454685005228	0.252251885142175	0.5	0.471
536	ENSDARG00000099195	ier2a	1	0.0282691025630785	0.312922693531693	0.714	0.706
537	ENSDARG00000099197	actc1b	1	0.261783553045468	0.531522160484589	1	1
538	ENSDARG00000099258	vps52	1	0.0546182767137128	-0.273422431537458	0.018	0.103
539	ENSDARG00000099281	si:dkey-112e7.2	1	0.109955983111051	-0.258864400381033	0.321	0.471
540	ENSDARG00000099306	zgc:175088	1	0.338519682503486	0.301028791279486	0.536	0.5
541	ENSDARG00000099411	zgc:158343	1	0.192603644056596	0.335470259355264	0.518	0.456
542	ENSDARG00000099420	nme2b.2	1	0.0256855196505045	0.509015124867722	0.482	0.294
543	ENSDARG00000099439	serp1	1	0.00599122478353869	0.309478075573377	0.321	0.118
544	ENSDARG00000099448	sh3d21	1	0.143339511518301	0.4793509794933	0.518	0.412
545	ENSDARG00000099476	zgc:174863	1	0.157610905235969	0.309326744999301	0.375	0.294
546	ENSDARG00000099624	chmp1b	1	0.0777853827008843	-0.261181607723195	0.375	0.515
547	ENSDARG00000099654	marveld3	1	0.097151561277518	0.335478768625363	0.125	0.044
548	ENSDARG00000099677	bambib	1	0.360486244029215	0.471516018660356	0.25	0.191
549	ENSDARG00000099865	hnrnpabb	1	0.103224081958804	0.29901392806686	0.554	0.441
550	ENSDARG00000100515	dusp1	1	0.114432926887444	-0.306035625325761	0.196	0.324
551	ENSDARG00000100795	timp4.3	1	0.919406369674922	0.414203619397422	0.25	0.265
552	ENSDARG00000101074	glud1b	1	0.182697629999201	0.452843709674021	0.446	0.397
553	ENSDARG00000101170	rab42b	1	0.234686870491898	0.348138965527956	0.339	0.265
554	ENSDARG00000101423	cyp2y3	1	0.273913699141023	0.301388685739569	0.179	0.118
555	ENSDARG00000101813	nap1l1	1	0.321718814739543	-0.430510576694634	0.179	0.25
556	ENSDARG00000102009	ppp2r2d	1	0.254485096141329	0.335117169220216	0.25	0.176
557	ENSDARG00000102129	crygn1	1	0.0141221518707544	-0.313700595645725	0	0.103
558	ENSDARG00000102191	CPNE8	1	0.31920324262573	0.439666443226875	0.214	0.162
559	ENSDARG00000102249	pepd	1	0.581125675326306	0.284300495157301	0.196	0.176
560	ENSDARG00000102299	cxcl8b.1	1	0.0608649341832368	0.489811148973815	0.161	0.059
561	ENSDARG00000102417	psmd7	1	0.741165249044801	0.452442863229341	0.214	0.221
562	ENSDARG00000102634	parn	1	0.00840768300198173	-0.362276176714074	0	0.118
563	ENSDARG00000102640	pdia3	1	0.515997459675192	0.276104637701439	0.393	0.382
564	ENSDARG00000102687	CABZ01085139.1	1	0.628029604909063	0.319605693728067	0.107	0.088
565	ENSDARG00000102744	mgst3a	1	0.00828902689354615	-0.430503386250784	0.179	0.382
566	ENSDARG00000102975	nsg2	1	0.936414889897307	-0.305812966059117	0.143	0.132
567	ENSDARG00000103002	nptna	1	0.03346661558674	-0.417563619006969	0.018	0.118
568	ENSDARG00000103026	p3h2	1	0.397187386891907	-0.316007746174535	0.071	0.118
569	ENSDARG00000103057	zfhx3	1	0.536141468651935	0.355616826411114	0.429	0.412
570	ENSDARG00000103129	nid1b	1	0.799280094785035	-0.305598734588114	0.143	0.118
571	ENSDARG00000103199	si:dkey-247k7.2	1	0.039941261750453	0.698463079568226	0.232	0.103
572	ENSDARG00000103337	rrp1	1	0.493707149253587	0.257533655802318	0.161	0.221
573	ENSDARG00000103498	epd	1	0.00475018876200876	0.431621620912365	0.214	0.044
574	ENSDARG00000103511	zfand2a	1	0.417280783815347	0.337073635661865	0.143	0.103
575	ENSDARG00000103543	gngt2b	1	0.417731641211061	-0.416995065746943	0.107	0.162
576	ENSDARG00000103718	chmp5b	1	0.361362381145252	0.259483293717615	0.393	0.382
577	ENSDARG00000103735	elovl1b	1	0.364758771147246	0.379720091754275	0.232	0.176
578	ENSDARG00000103799	kars	1	0.670949934203527	-0.251603853662241	0.25	0.294
579	ENSDARG00000103824	hint1	1	0.00475334531982285	-0.437990730095615	0.143	0.353
580	ENSDARG00000103915	ero1b	1	0.0250430761376451	0.295829755406613	0.107	0.015
581	ENSDARG00000103973	CABZ01051602.1	1	0.532612983047268	0.3033350951269	0.268	0.235
582	ENSDARG00000104011	rps17	1	0.0209683080729639	-0.308145091125549	0.75	0.882
583	ENSDARG00000104030	taf12	1	0.0147172471654843	-0.293479345713051	0.214	0.426
584	ENSDARG00000104066	dnaja2a	1	0.032647724392021	-0.424169681271797	0.357	0.544
585	ENSDARG00000104071	hikeshi	1	0.277455828344835	0.377479982117707	0.286	0.206
586	ENSDARG00000104173	tufm	1	0.972413763579046	0.350780858803478	0.161	0.176
587	ENSDARG00000104267	postnb	1	0.245855128727781	-0.417814195339569	0.125	0.191
588	ENSDARG00000104353	nop58	1	0.965233154565388	0.400183388501369	0.446	0.485
589	ENSDARG00000104413	rogdi	1	0.392289432305615	0.318389605392554	0.143	0.103
590	ENSDARG00000104431	slc1a3a	1	0.227762156369233	-0.254914946380407	0.321	0.426
591	ENSDARG00000104437	aip	1	0.244937971651009	0.355281507571846	0.304	0.25
592	ENSDARG00000104458	rnasekb	1	0.937501498333139	0.383456731937845	0.161	0.162
593	ENSDARG00000104517	uqcr10	1	0.997808078533878	0.33593868252087	0.429	0.471
594	ENSDARG00000104571	gadd45ab	1	0.553425707511709	0.292208735393185	0.304	0.294
595	ENSDARG00000104674	cct2	1	0.0809496299693815	0.43649942349353	0.661	0.544
596	ENSDARG00000104682	tpm2	1	0.74011357773709	0.538977906428596	0.143	0.132
597	ENSDARG00000104871	LEPROTL1	1	0.141881659359376	0.557021567457636	0.321	0.221
598	ENSDARG00000104874	fzd6	1	0.204975630843036	0.297744031233215	0.125	0.059
599	ENSDARG00000105068	si:ch1073-443f11.2	1	0.17452284904357	-0.288810286919033	0.107	0.191
600	ENSDARG00000105231	kmt5aa	1	0.762954559217364	0.345873737054094	0.161	0.191
601	ENSDARG00000105287	mpp1	1	0.583508123615254	0.325012969702458	0.089	0.132
602	ENSDARG00000109310	im:7150988	1	0.974634578150403	0.26560902920199	0.482	0.574
603	ENSDARG00000110298	mbd4	1	0.0814414798590443	0.427664344659622	0.339	0.235
604	ENSDARG00000111939	atf4a	1	0.188765228359309	-0.287290885693551	0.143	0.235
605	ENSDARG00000114451	mmp13a	1	0.642919502389214	-0.961402369773287	0.214	0.25
606	ENSDARG00000116052	il4r.2	1	0.176403134760876	0.388183740844219	0.161	0.088
607	ENSDARG00000116058	rhoac	1	0.385186774309044	-0.253378580623447	0.232	0.294
608	ENSDARG00000116491	h2afvb	1	0.0476970697548941	0.535517786450125	0.446	0.338
