## Supplementary material for "GLOBAL HOST RESPONSES TO THE MICROBIOTA AT SINGLE CELL RESOLUTION IN GNOTOBIOTIC ZEBRAFISH": Lists of DEGs and GO per Cluster: clu67_GOresults_CVZup_fdr.tsv

ONTOLOGY	ID	Description	GeneRatio	BgRatio	pvalue	p.adjust	qvalue	geneID	Count
GO:1902600	BP	GO:1902600	proton transmembrane transport	4/56	63/19170	3.42193487824335e-05	0.0152960489057478	0.0116345785860274	ENSDARG00000015978/ENSDARG00000040338/ENSDARG00000056008/ENSDARG00000063917	4
GO:0010950	BP	GO:0010950	positive regulation of endopeptidase activity	3/56	39/19170	0.000200282272766446	0.026029452817371	0.0197986889438616	ENSDARG00000002165/ENSDARG00000033144/ENSDARG00000089307	3
GO:0010952	BP	GO:0010952	positive regulation of peptidase activity	3/56	39/19170	0.000200282272766446	0.026029452817371	0.0197986889438616	ENSDARG00000002165/ENSDARG00000033144/ENSDARG00000089307	3
GO:0052548	BP	GO:0052548	regulation of endopeptidase activity	4/56	103/19170	0.000232925752280725	0.026029452817371	0.0197986889438616	ENSDARG00000002165/ENSDARG00000033144/ENSDARG00000089307/ENSDARG00000095830	4
GO:0052547	BP	GO:0052547	regulation of peptidase activity	4/56	110/19170	0.000299580576048329	0.0267825034987206	0.0203714791712864	ENSDARG00000002165/ENSDARG00000033144/ENSDARG00000089307/ENSDARG00000095830	4
GO:0051336	BP	GO:0051336	regulation of hydrolase activity	6/56	337/19170	0.000437314966199073	0.0289440460615753	0.0220156055054488	ENSDARG00000002165/ENSDARG00000033144/ENSDARG00000067975/ENSDARG00000089307/ENSDARG00000095830/ENSDARG00000101680	6
GO:0048026	BP	GO:0048026	positive regulation of mRNA splicing, via spliceosome	2/56	11/19170	0.000453262466288651	0.0289440460615753	0.0220156055054488	ENSDARG00000013351/ENSDARG00000103672	2
GO:0050685	BP	GO:0050685	positive regulation of mRNA processing	2/56	13/19170	0.000640400802223649	0.0336890792495901	0.0256248030086367	ENSDARG00000013351/ENSDARG00000103672	2
GO:0033120	BP	GO:0033120	positive regulation of RNA splicing	2/56	14/19170	0.000745734090890316	0.0336890792495901	0.0256248030086367	ENSDARG00000013351/ENSDARG00000103672	2
GO:0045214	BP	GO:0045214	sarcomere organization	3/56	61/19170	0.00075367067672461	0.0336890792495901	0.0256248030086367	ENSDARG00000028213/ENSDARG00000058656/ENSDARG00000068457	3
GO:0009266	BP	GO:0009266	response to temperature stimulus	3/56	67/19170	0.000990840080120298	0.0386635650847659	0.0294085282523947	ENSDARG00000013351/ENSDARG00000055723/ENSDARG00000103672	3
GO:0006457	BP	GO:0006457	protein folding	4/56	153/19170	0.00103794805596687	0.0386635650847659	0.0294085282523947	ENSDARG00000055723/ENSDARG00000076290/ENSDARG00000102640/ENSDARG00000105116	4
GO:0045454	BP	GO:0045454	cell redox homeostasis	3/56	71/19170	0.00117244937468368	0.0397334704290316	0.0302223265008294	ENSDARG00000009001/ENSDARG00000102640/ENSDARG00000105116	3
GO:0006942	BP	GO:0006942	regulation of striated muscle contraction	2/56	18/19170	0.00124444873826945	0.0397334704290316	0.0302223265008294	ENSDARG00000058656/ENSDARG00000068457	2
GO:0009409	BP	GO:0009409	response to cold	2/56	19/19170	0.00138825050352657	0.0413698650050918	0.0314670114132689	ENSDARG00000013351/ENSDARG00000103672	2
GO:0030162	BP	GO:0030162	regulation of proteolysis	4/56	175/19170	0.00170273028274551	0.0451464298202029	0.0343395663061946	ENSDARG00000002165/ENSDARG00000033144/ENSDARG00000089307/ENSDARG00000095830	4
GO:0051345	BP	GO:0051345	positive regulation of hydrolase activity	4/56	181/19170	0.0019257400233606	0.0451464298202029	0.0343395663061946	ENSDARG00000002165/ENSDARG00000033144/ENSDARG00000089307/ENSDARG00000101680	4
GO:0045862	BP	GO:0045862	positive regulation of proteolysis	3/56	85/19170	0.00196850571079243	0.0451464298202029	0.0343395663061946	ENSDARG00000002165/ENSDARG00000033144/ENSDARG00000089307	3
GO:0015985	BP	GO:0015985	energy coupled proton transport, down electrochemical gradient	2/56	23/19170	0.00203863025163057	0.0451464298202029	0.0343395663061946	ENSDARG00000015978/ENSDARG00000056008	2
GO:0015986	BP	GO:0015986	ATP synthesis coupled proton transport	2/56	23/19170	0.00203863025163057	0.0451464298202029	0.0343395663061946	ENSDARG00000015978/ENSDARG00000056008	2
GO:2000045	BP	GO:2000045	regulation of G1/S transition of mitotic cell cycle	2/56	24/19170	0.00221980070285973	0.0451464298202029	0.0343395663061946	ENSDARG00000002165/ENSDARG00000033144	2
GO:0008637	BP	GO:0008637	apoptotic mitochondrial changes	2/56	25/19170	0.00240831493472747	0.0451464298202029	0.0343395663061946	ENSDARG00000016745/ENSDARG00000089307	2
GO:1902806	BP	GO:1902806	regulation of cell cycle G1/S phase transition	2/56	25/19170	0.00240831493472747	0.0451464298202029	0.0343395663061946	ENSDARG00000002165/ENSDARG00000033144	2
GO:0015672	BP	GO:0015672	monovalent inorganic cation transport	5/56	321/19170	0.00242396938631962	0.0451464298202029	0.0343395663061946	ENSDARG00000015978/ENSDARG00000040338/ENSDARG00000045402/ENSDARG00000056008/ENSDARG00000063917	5
GO:0005773	CC	GO:0005773	vacuole	5/61	270/19398	0.00158605491100234	0.0378695190000302	0.0305613662105507	ENSDARG00000003902/ENSDARG00000013771/ENSDARG00000027200/ENSDARG00000041108/ENSDARG00000055504	5
GO:0000502	CC	GO:0000502	proteasome complex	3/61	74/19398	0.00163643549244552	0.0378695190000302	0.0305613662105507	ENSDARG00000002165/ENSDARG00000031885/ENSDARG00000033144	3
GO:1905369	CC	GO:1905369	endopeptidase complex	3/61	74/19398	0.00163643549244552	0.0378695190000302	0.0305613662105507	ENSDARG00000002165/ENSDARG00000031885/ENSDARG00000033144	3
GO:0005882	CC	GO:0005882	intermediate filament	3/61	91/19398	0.00295294870528851	0.0378695190000302	0.0305613662105507	ENSDARG00000095147/ENSDARG00000044973/ENSDARG00000058656	3
GO:0045111	CC	GO:0045111	intermediate filament cytoskeleton	3/61	92/19398	0.00304570819985255	0.0378695190000302	0.0305613662105507	ENSDARG00000095147/ENSDARG00000044973/ENSDARG00000058656	3
GO:1905368	CC	GO:1905368	peptidase complex	3/61	94/19398	0.00323656754963737	0.0378695190000302	0.0305613662105507	ENSDARG00000002165/ENSDARG00000031885/ENSDARG00000033144	3
GO:0000323	CC	GO:0000323	lytic vacuole	4/61	196/19398	0.00336617946666935	0.0378695190000302	0.0305613662105507	ENSDARG00000003902/ENSDARG00000013771/ENSDARG00000041108/ENSDARG00000055504	4
GO:0005764	CC	GO:0005764	lysosome	4/61	196/19398	0.00336617946666935	0.0378695190000302	0.0305613662105507	ENSDARG00000003902/ENSDARG00000013771/ENSDARG00000041108/ENSDARG00000055504	4
GO:0022624	CC	GO:0022624	proteasome accessory complex	2/61	33/19398	0.00482372700702998	0.0482372700702998	0.0389283232146279	ENSDARG00000002165/ENSDARG00000033144	2
GO:0003756	MF	GO:0003756	protein disulfide isomerase activity	2/55	10/19574	0.000343841422385459	0.0120487810966633	0.00927732657540348	ENSDARG00000102640/ENSDARG00000105116	2
GO:0016864	MF	GO:0016864	intramolecular oxidoreductase activity, transposing S-S bonds	2/55	10/19574	0.000343841422385459	0.0120487810966633	0.00927732657540348	ENSDARG00000102640/ENSDARG00000105116	2
GO:0070181	MF	GO:0070181	small ribosomal subunit rRNA binding	2/55	11/19574	0.000419493091151792	0.0120487810966633	0.00927732657540348	ENSDARG00000013351/ENSDARG00000103672	2
GO:0004197	MF	GO:0004197	cysteine-type endopeptidase activity	4/55	127/19574	0.000446251151728269	0.0120487810966633	0.00927732657540348	ENSDARG00000003902/ENSDARG00000013771/ENSDARG00000039150/ENSDARG00000041108	4
GO:0008266	MF	GO:0008266	poly(U) RNA binding	2/55	13/19574	0.000592775239916087	0.0123135717982233	0.00948121025399259	ENSDARG00000013351/ENSDARG00000103672	2
GO:0016504	MF	GO:0016504	peptidase activator activity	2/55	14/19574	0.00069032520699054	0.0123135717982233	0.00948121025399259	ENSDARG00000002165/ENSDARG00000033144	2
GO:0030371	MF	GO:0030371	translation repressor activity	2/55	16/19574	0.000907042852822662	0.0123135717982233	0.00948121025399259	ENSDARG00000013351/ENSDARG00000103672	2
GO:0003730	MF	GO:0003730	mRNA 3'-UTR binding	3/55	69/19574	0.000964585470087354	0.0123135717982233	0.00948121025399259	ENSDARG00000013351/ENSDARG00000059246/ENSDARG00000103672	3
GO:0008187	MF	GO:0008187	poly-pyrimidine tract binding	2/55	17/19574	0.00102613098318527	0.0123135717982233	0.00948121025399259	ENSDARG00000013351/ENSDARG00000103672	2
GO:0004175	MF	GO:0004175	endopeptidase activity	6/55	484/19574	0.00230394511597005	0.0248826072524766	0.0191591225433299	ENSDARG00000003902/ENSDARG00000013771/ENSDARG00000031885/ENSDARG00000039150/ENSDARG00000041108/ENSDARG00000068680	6
GO:0008234	MF	GO:0008234	cysteine-type peptidase activity	4/55	218/19574	0.00327405078834619	0.0321452259219444	0.0247511973473061	ENSDARG00000003902/ENSDARG00000013771/ENSDARG00000039150/ENSDARG00000041108	4
GO:0016860	MF	GO:0016860	intramolecular oxidoreductase activity	2/55	40/19574	0.0056467481424196	0.0489730660988902	0.0377083062554808	ENSDARG00000102640/ENSDARG00000105116	2
GO:0045182	MF	GO:0045182	translation regulator activity	2/55	41/19574	0.00592568549698928	0.0489730660988902	0.0377083062554808	ENSDARG00000013351/ENSDARG00000103672	2
GO:0015078	MF	GO:0015078	proton transmembrane transporter activity	3/55	134/19574	0.00634836042022651	0.0489730660988902	0.0377083062554808	ENSDARG00000015978/ENSDARG00000040338/ENSDARG00000056008	3
