## Supplementary material for "GLOBAL HOST RESPONSES TO THE MICROBIOTA AT SINGLE CELL RESOLUTION IN GNOTOBIOTIC ZEBRAFISH": Lists of DEGs and GO per Cluster: clu67_GOresults_GFup.tsv

ONTOLOGY	ID	Description	GeneRatio	BgRatio	pvalue	p.adjust	qvalue	geneID	Count
GO:0002088	BP	GO:0002088	lens development in camera-type eye	19/88	105/19170	1.27455284711492e-25	1.27455284711492e-25	1.06794112242471e-22	ENSDARG00000053862/ENSDARG00000053875/ENSDARG00000068507/ENSDARG00000024548/ENSDARG00000057460/ENSDARG00000016793/ENSDARG00000041925/ENSDARG00000087324/ENSDARG00000087765/ENSDARG00000069801/ENSDARG00000030349/ENSDARG00000088823/ENSDARG00000086658/ENSDARG00000032929/ENSDARG00000030411/ENSDARG00000007576/ENSDARG00000076572/ENSDARG00000076790/ENSDARG00000091148	19
GO:0007601	BP	GO:0007601	visual perception	19/88	186/19170	1.10147091509358e-20	1.10147091509358e-20	4.61458341270784e-18	ENSDARG00000053862/ENSDARG00000053875/ENSDARG00000068507/ENSDARG00000024548/ENSDARG00000057460/ENSDARG00000016793/ENSDARG00000041925/ENSDARG00000087324/ENSDARG00000087765/ENSDARG00000069801/ENSDARG00000030349/ENSDARG00000088823/ENSDARG00000086658/ENSDARG00000032929/ENSDARG00000030411/ENSDARG00000007576/ENSDARG00000076572/ENSDARG00000076790/ENSDARG00000091148	19
GO:0050953	BP	GO:0050953	sensory perception of light stimulus	19/88	195/19170	2.74223576318893e-20	2.74223576318893e-20	7.65901637718733e-18	ENSDARG00000053862/ENSDARG00000053875/ENSDARG00000068507/ENSDARG00000024548/ENSDARG00000057460/ENSDARG00000016793/ENSDARG00000041925/ENSDARG00000087324/ENSDARG00000087765/ENSDARG00000069801/ENSDARG00000030349/ENSDARG00000088823/ENSDARG00000086658/ENSDARG00000032929/ENSDARG00000030411/ENSDARG00000007576/ENSDARG00000076572/ENSDARG00000076790/ENSDARG00000091148	19
GO:0043010	BP	GO:0043010	camera-type eye development	20/88	441/19170	8.19511699950961e-15	8.19511699950961e-15	1.71666135042359e-12	ENSDARG00000053862/ENSDARG00000053875/ENSDARG00000068507/ENSDARG00000024548/ENSDARG00000057460/ENSDARG00000016793/ENSDARG00000041925/ENSDARG00000087324/ENSDARG00000087765/ENSDARG00000069801/ENSDARG00000030349/ENSDARG00000088823/ENSDARG00000086658/ENSDARG00000032929/ENSDARG00000030411/ENSDARG00000007576/ENSDARG00000021225/ENSDARG00000076572/ENSDARG00000076790/ENSDARG00000091148	20
GO:0007600	BP	GO:0007600	sensory perception	19/88	402/19170	2.00366120313222e-14	2.00366120313222e-14	3.35771435303841e-12	ENSDARG00000053862/ENSDARG00000053875/ENSDARG00000068507/ENSDARG00000024548/ENSDARG00000057460/ENSDARG00000016793/ENSDARG00000041925/ENSDARG00000087324/ENSDARG00000087765/ENSDARG00000069801/ENSDARG00000030349/ENSDARG00000088823/ENSDARG00000086658/ENSDARG00000032929/ENSDARG00000030411/ENSDARG00000007576/ENSDARG00000076572/ENSDARG00000076790/ENSDARG00000091148	19
GO:0006636	BP	GO:0006636	unsaturated fatty acid biosynthetic process	3/88	27/19170	0.000252450126006657	0.000252450126006657	0.0352544386493507	ENSDARG00000010276/ENSDARG00000026726/ENSDARG00000099960	3
GO:0098644	CC	GO:0098644	complex of collagen trimers	3/84	10/19398	9.19636993975214e-06	9.19636993975214e-06	0.000947226103794471	ENSDARG00000012405/ENSDARG00000020007/ENSDARG00000035809	3
GO:0044420	CC	GO:0044420	extracellular matrix component	3/84	21/19398	9.84759867040239e-05	9.84759867040239e-05	0.00507151331525723	ENSDARG00000012405/ENSDARG00000020007/ENSDARG00000035809	3
GO:0005212	MF	GO:0005212	structural constituent of eye lens	20/85	75/19574	3.41255287764133e-31	3.41255287764133e-31	3.95137701621628e-29	ENSDARG00000053862/ENSDARG00000053875/ENSDARG00000068507/ENSDARG00000024548/ENSDARG00000057460/ENSDARG00000016793/ENSDARG00000041925/ENSDARG00000087324/ENSDARG00000087765/ENSDARG00000069801/ENSDARG00000030349/ENSDARG00000088823/ENSDARG00000086658/ENSDARG00000032929/ENSDARG00000030411/ENSDARG00000007576/ENSDARG00000015445/ENSDARG00000076572/ENSDARG00000076790/ENSDARG00000091148	20
