## Supplementary material for "GLOBAL HOST RESPONSES TO THE MICROBIOTA AT SINGLE CELL RESOLUTION IN GNOTOBIOTIC ZEBRAFISH": Lists of DEGs and GO per Cluster: cluster67_CVZvGF.tsv

gene	gene_NAME	p_val_adj	p_val	avg_logFC	pct.1	pct.2
1	ENSDARG00000095147	krt96	1.12408713464306e-08	5.09605192965389e-13	2.12843005713334	0.68	0.082
2	ENSDARG00000086917	crygm2d2	3.37155680064511e-08	1.52849614681526e-12	-1.53579053849977	0.2	0.863
3	ENSDARG00000031588	si:dkey-239b22.1	3.31198384003333e-06	1.50148872972768e-10	1.11666996124711	0.52	0.027
4	ENSDARG00000053862	crygmx	1.48505431637572e-05	6.73249758081296e-10	-1.24950543684796	0.18	0.74
5	ENSDARG00000053875	cryba1b	2.31738364624148e-05	1.05058647485787e-09	-1.18032648788833	0.16	0.726
6	ENSDARG00000068507	crybb1	6.67692141457186e-05	3.02698404867706e-09	-1.12292967245569	0.2	0.795
7	ENSDARG00000024548	cryba4	0.000289217289911088	1.3111673311773e-08	-1.07008712536149	0.22	0.781
8	ENSDARG00000057460	crygm2d13	0.000351897664813886	1.59532897277127e-08	-1.14068779717883	0.02	0.521
9	ENSDARG00000103199	si:dkey-247k7.2	0.00038413680213711	1.74148518513514e-08	1.1451604893414	1	0.932
10	ENSDARG00000016793	crybb1l2	0.000406065560985268	1.8408992700393e-08	-1.01042920765403	0.14	0.671
11	ENSDARG00000041925	cryba2b	0.000526515789591896	2.38696069268245e-08	-0.942047502277619	0.16	0.712
12	ENSDARG00000093936	si:dkeyp-1h4.6	0.000645250522921954	2.92524491305628e-08	1.8758504798655	0.62	0.164
13	ENSDARG00000097157	si:ch211-207n23.2	0.000781171797631907	3.54144436318754e-08	1.1809554686687	0.98	0.945
14	ENSDARG00000087324	crygm2d1	0.00105281221750311	4.77292690861867e-08	-0.938456720513108	0.16	0.712
15	ENSDARG00000087765	crygm2d10	0.00134264854508995	6.08690064869866e-08	-1.27101390810312	0.12	0.616
16	ENSDARG00000069801	crygm2d12	0.00629054281973008	2.85181921286158e-07	-0.916225465714568	0.18	0.685
17	ENSDARG00000030349	cryba2a	0.022417285044011	1.01628819675451e-06	-0.598580724235974	0.02	0.411
18	ENSDARG00000088823	crygm2d3	0.0241898491658258	1.09664743702175e-06	-0.808573848572646	0.04	0.452
19	ENSDARG00000109861	BX545855.1	0.0285922301499152	1.29622949269722e-06	-0.777307359293945	0.14	0.63
20	ENSDARG00000086658	crygm2d21	0.0471867577208924	2.139212880628e-06	-0.728846930059623	0.04	0.438
21	ENSDARG00000094310	si:ch211-255g12.6	0.100552966555738	4.55857133719003e-06	-0.802221902647107	0.1	0.507
22	ENSDARG00000116164	crygm2d8	0.176419917508136	7.99800151909219e-06	-0.87579822938423	0.12	0.534
23	ENSDARG00000032929	cryba1l1	0.181413970347216	8.22440703360306e-06	-1.09969598991807	0.26	0.671
24	ENSDARG00000019307	dusp5	0.343130301037933	1.55558210643727e-05	-0.933730943733469	0.16	0.534
25	ENSDARG00000030411	crygn2	0.395257542543336	1.79190109050383e-05	-0.7804941945622	0.28	0.712
26	ENSDARG00000077874	vwa10.1	0.875485156330534	3.96901421856258e-05	0.365916597958687	0.28	0.027
27	ENSDARG00000000563	ttn.1	1	0.0954870347977919	0.402289534020636	0.28	0.178
28	ENSDARG00000000796	nr4a1	1	0.212553265348903	-0.294824373742151	0.26	0.37
29	ENSDARG00000001129	dicer1	1	0.0788358991588819	-0.27458487391009	0.06	0.164
30	ENSDARG00000001889	tuba1a	1	0.442429523080288	0.490625726815226	0.16	0.123
31	ENSDARG00000001950	ak1	1	0.173534034639836	0.29909195657876	0.74	0.712
32	ENSDARG00000002082	csnk2a1	1	0.0198094895243157	-0.256342882586103	0.34	0.589
33	ENSDARG00000002097	si:dkeyp-52c3.7	1	0.300894448747698	0.258967119985409	0.34	0.26
34	ENSDARG00000002165	psme1	1	0.0166256432293053	0.318328718126994	0.54	0.384
35	ENSDARG00000002193	rho	1	0.516320997413938	-0.331740715140812	0.34	0.397
36	ENSDARG00000002259	ca15c	1	0.136864712453422	0.567328743848615	0.24	0.151
37	ENSDARG00000002298	ankrd22	1	0.066964038492564	-0.271218566275154	0.46	0.616
38	ENSDARG00000002344	tubb4b	1	0.056765861401485	-0.261869634062101	0.82	0.89
39	ENSDARG00000002509	zgc:153911	1	0.151224139173905	-0.440687832820585	0.36	0.466
40	ENSDARG00000002768	pvalb2	1	0.0299799059164138	0.263101278729469	1	1
41	ENSDARG00000003189	psmd1	1	0.0822206271847218	0.278100752212217	0.26	0.151
42	ENSDARG00000003216	anxa2a	1	7.4238508050158e-05	-0.395904925391622	0.96	0.986
43	ENSDARG00000003526	psma5	1	0.150208873199355	0.313497737945954	0.52	0.452
44	ENSDARG00000003570	hsp90b1	1	0.169678833010633	0.360803876124822	0.24	0.164
45	ENSDARG00000003902	ctsl.1	1	0.0200320832071452	0.556778581533602	0.22	0.082
46	ENSDARG00000004034	arhgdig	1	0.0408787208274215	0.435372732464012	0.78	0.753
47	ENSDARG00000004060	bhlhe40	1	0.759013228094624	0.272500540307047	0.58	0.658
48	ENSDARG00000004261	tmed9	1	0.00436814644338516	0.440544104866897	0.58	0.384
49	ENSDARG00000004270	atl3	1	0.0121777725682287	-0.329802562961781	0.18	0.384
50	ENSDARG00000004539	ptgs2a	1	0.118414099253759	-0.451248201936106	0.18	0.288
51	ENSDARG00000005108	oclna	1	0.116975766762807	0.266502453381622	0.78	0.795
52	ENSDARG00000005191	ahcy	1	0.0150086922524893	-0.356126769489352	0.32	0.548
53	ENSDARG00000005481	nfkbiaa	1	0.00441434658247966	-0.489554858934464	0.36	0.63
54	ENSDARG00000005673	f3b	1	0.00274106462084696	-0.348791507189666	0	0.164
55	ENSDARG00000005713	ethe1	1	0.276746702508327	0.309431246188245	0.24	0.178
56	ENSDARG00000006092	rad21a	1	0.0581166540330786	0.351104191731573	0.44	0.301
57	ENSDARG00000006588	zgc:111983	1	0.0184858806685959	0.653631571790719	0.96	0.986
58	ENSDARG00000007080	rhcgl1	1	0.165516109601377	0.556565037154037	0.36	0.26
59	ENSDARG00000007576	crybb1l1	1	0.000940734310368687	-0.55601715132201	0.1	0.384
60	ENSDARG00000007737	zyg11	1	0.126396960638207	0.376444633462594	0.42	0.315
61	ENSDARG00000008224	vps35	1	0.135872574585474	-0.254491200668593	0.12	0.219
62	ENSDARG00000008370	csnk1da	1	0.231873077092248	0.261080017173286	0.54	0.507
63	ENSDARG00000009001	pdia6	1	0.000299205691600503	0.380274905334582	0.26	0.041
64	ENSDARG00000009018	rhbg	1	0.389893671925652	0.417223529602198	0.52	0.521
65	ENSDARG00000009505	prelid3b	1	0.0040833261457421	-0.423592181882446	0.76	0.89
66	ENSDARG00000009544	cldnb	1	0.000658870531470564	-0.612989596347322	0.98	1
67	ENSDARG00000010008	vim	1	0.654498597754221	-0.476347754020554	0.3	0.26
68	ENSDARG00000010276	ptgs2b	1	0.0160335391870623	-0.64888749756784	0.14	0.301
69	ENSDARG00000010481	bzw1a	1	0.230322600021358	0.306695421313139	0.34	0.274
70	ENSDARG00000010641	slc20a1b	1	0.031787174550463	-0.393394488269841	0.4	0.534
71	ENSDARG00000010965	psma8	1	0.123148141468418	0.260164504986456	0.56	0.479
72	ENSDARG00000012405	col1a1a	1	0.0431527843245989	-0.328520728835274	0.16	0.315
73	ENSDARG00000012944	myhz2	1	0.000218660657829477	-0.544410154135849	0.14	0.452
74	ENSDARG00000013351	cirbpb	1	0.024209935493449	0.282309506903203	0.88	0.918
75	ENSDARG00000013430	bhmt	1	0.63065732110592	-0.278094510536809	0.32	0.37
76	ENSDARG00000013655	tpd52l2b	1	0.0190848185867149	0.314756985391267	0.52	0.342
77	ENSDARG00000013771	ctss2.2	1	0.0297643666936811	0.607030151065426	0.64	0.575
78	ENSDARG00000014420	elavl3	1	0.0835761148253309	-0.276797826139327	0.06	0.164
79	ENSDARG00000014746	rbfox1	1	0.18026231561875	0.275796870624874	0.16	0.082
80	ENSDARG00000014794	uqcrc2a	1	0.118686522411389	0.333563099562308	0.44	0.384
81	ENSDARG00000015123	dnase1l4.1	1	0.0658319348699902	-0.298138600856202	0.48	0.644
82	ENSDARG00000015355	fosl1a	1	0.00375113891605514	-0.638063840534395	0.18	0.425
83	ENSDARG00000015445	lim2.4	1	0.000548555129399596	-0.503729810842858	0.04	0.288
84	ENSDARG00000015866	apoa2	1	0.0987689114494134	-0.421489272180882	0.66	0.781
85	ENSDARG00000015978	COX5B	1	0.00322464546119632	0.330012142879597	0.96	0.945
86	ENSDARG00000016280	eif1ad	1	0.0573223933677546	0.279275466142623	0.38	0.247
87	ENSDARG00000016526	gata3	1	0.168262951379724	0.256969699122135	0.28	0.192
88	ENSDARG00000016745	slc35f6	1	0.0014183462277349	0.374299783516746	0.32	0.096
89	ENSDARG00000017010	scamp2l	1	0.0815063392137285	-0.257007001672111	0.14	0.26
90	ENSDARG00000017441	mylz3	1	0.428691693970516	-0.255029949880446	0.78	0.918
91	ENSDARG00000017673	nova2	1	0.082988359341695	0.258825236231685	0.26	0.137
92	ENSDARG00000017741	g3bp1	1	0.0146102629754837	-0.251608413545846	0.2	0.397
93	ENSDARG00000018524	midn	1	0.0157068387913236	-0.295101243981614	0.4	0.603
94	ENSDARG00000018787	efna1b	1	0.0895558939784841	0.332038839605376	0.36	0.26
95	ENSDARG00000019137	tram1	1	0.45164986510419	0.305592123266123	0.32	0.274
96	ENSDARG00000019360	sec23b	1	0.00680500521081452	-0.444587541460176	0.46	0.671
97	ENSDARG00000019444	ssr4	1	0.0229915759002534	0.319787519265552	0.74	0.753
98	ENSDARG00000020007	col1a2	1	0.0273242374675623	-0.385962118168644	0.1	0.26
99	ENSDARG00000020298	btg2	1	0.000959838122763698	-0.646672892701472	0.56	0.795
100	ENSDARG00000020465	ewsr1b	1	0.0296505001827144	-0.261602267000877	0.2	0.356
101	ENSDARG00000020926	creb3l3l	1	0.0921349004730658	-0.320917539007557	0.4	0.575
102	ENSDARG00000021124	cfl1	1	0.0378640099909442	0.415097692100537	0.74	0.753
103	ENSDARG00000021225	prkci	1	0.0134058748676976	-0.302373456156995	0.16	0.356
104	ENSDARG00000021372	tob1b	1	0.00908098362747193	-0.39355077733592	0.68	0.808
105	ENSDARG00000021374	cab39l1	1	0.00866857075710439	-0.250313635090636	0.22	0.466
106	ENSDARG00000022456	eno1a	1	0.0677662379574325	0.269577067338682	0.3	0.178
107	ENSDARG00000023082	krt1-19d	1	0.196511002362959	-0.315415488008934	0.84	0.877
108	ENSDARG00000023443	tjp2b	1	0.0404670900927753	0.2509881747461	0.4	0.26
109	ENSDARG00000025254	s100a10b	1	0.0231486499567161	-0.261513535047313	0.96	0.932
110	ENSDARG00000025693	tmem9b	1	0.406314380997533	0.28106959265645	0.26	0.219
111	ENSDARG00000025972	mcts1	1	0.821991135542751	0.29231872403008	0.48	0.479
112	ENSDARG00000026165	col11a1a	1	0.849788841690839	0.466932745404148	0.12	0.137
113	ENSDARG00000026476	tia1l	1	0.000666843492484284	-0.289021544908267	0.04	0.288
114	ENSDARG00000026655	tspo	1	0.385360573946174	0.281496635084543	0.6	0.616
115	ENSDARG00000026726	anxa1a	1	0.0262934054268281	-0.26298765938981	1	0.973
116	ENSDARG00000026801	stau2	1	0.0204736581693787	-0.278697467661628	0.32	0.493
117	ENSDARG00000027200	gabarapl2	1	0.0138222848395075	0.300789948171877	0.7	0.63
118	ENSDARG00000027966	ap1s3b	1	0.037017076986969	-0.314471103460556	0.44	0.658
119	ENSDARG00000028096	cldn23a	1	0.196941898706508	-0.274162611174834	0.86	0.945
120	ENSDARG00000028213	ttn.2	1	0.021584955564739	0.311984669707824	0.28	0.123
121	ENSDARG00000029072	klf6a	1	0.128902440244064	-0.303629391863248	0.54	0.658
122	ENSDARG00000030125	sox7	1	0.210038679435993	-0.327165442447751	0.34	0.452
123	ENSDARG00000030440	rsrp1	1	0.0358286526370276	0.27494473581342	0.72	0.63
124	ENSDARG00000030463	tppp3	1	0.389376967667298	-0.347106362774159	0.28	0.342
125	ENSDARG00000030896	foxq1a	1	0.0520853855764086	-0.421627428638306	0.3	0.479
126	ENSDARG00000031317	ppdpfb	1	0.023669560151742	0.410496749253681	0.82	0.726
127	ENSDARG00000031885	psmb12	1	0.0249813312889237	0.25779663930422	0.16	0.041
128	ENSDARG00000031929	stard14	1	0.0476786652363934	-0.351515630618409	0.9	0.945
129	ENSDARG00000032606	sept8a	1	0.472949558807724	0.317420721233945	0.36	0.356
130	ENSDARG00000032836	pvalb5	1	0.0775265037681928	-0.256239327761655	0.04	0.137
131	ENSDARG00000033144	psme2	1	0.0432861928679295	0.375188229507331	0.42	0.315
132	ENSDARG00000033466	tagln2	1	0.0606312214307514	-0.652895100088843	0.28	0.425
133	ENSDARG00000033683	tpma	1	0.122758570194166	0.301824597975933	0.86	0.904
134	ENSDARG00000033789	ndufb7	1	0.0540693303415405	0.283741312549614	0.6	0.493
135	ENSDARG00000034270	ogdha	1	0.0730520877633811	0.253305794074146	0.28	0.164
136	ENSDARG00000034368	hexb	1	0.0498376450636551	-0.269906563944856	0.56	0.822
137	ENSDARG00000034409	pik3r3b	1	0.0932690027595358	0.317343286047601	0.26	0.151
138	ENSDARG00000034470	aldoab	1	0.254859765662709	0.254511798942574	0.14	0.082
139	ENSDARG00000034705	pvalb7	1	0.94614741960453	0.284903568691148	0.1	0.11
140	ENSDARG00000035198	gcnt4a	1	0.0230216063504584	-0.333546353989799	0.26	0.452
141	ENSDARG00000035555	gbgt1l3	1	0.200418270552175	-0.419246390571536	0.16	0.247
142	ENSDARG00000035650	evla	1	0.22987615099469	0.264493600260225	0.36	0.288
143	ENSDARG00000035809	col1a1b	1	0.0108524652160689	-0.358186810438674	0.08	0.26
144	ENSDARG00000036028	arrdc3b	1	0.113221270166329	0.276548531664618	0.46	0.342
145	ENSDARG00000036074	cebpa	1	0.00156602927636607	-0.505142116286787	0.54	0.795
146	ENSDARG00000036102	ctdsp2	1	0.0962821887318815	-0.253442073124095	0.26	0.411
147	ENSDARG00000036577	atp6v0cb	1	0.427095691447926	0.250844123819856	0.18	0.137
148	ENSDARG00000036588	mhc1zba	1	0.00925029065806174	0.321561789072372	0.86	0.89
149	ENSDARG00000036764	hax1	1	0.729638027134298	0.323239573741039	0.18	0.164
150	ENSDARG00000036767	urgcp	1	0.00553391298502274	0.287645928811762	0.2	0.041
151	ENSDARG00000036832	cyt1l	1	0.0607320117627616	-0.867709086306065	0.38	0.507
152	ENSDARG00000036840	krt15	1	0.342908350197252	-0.508798363322856	0.62	0.712
153	ENSDARG00000036967	smox	1	0.0719330424533043	-0.286733997190725	0.28	0.452
154	ENSDARG00000036995	lsm6	1	0.37510627762891	0.265071087966983	0.36	0.315
155	ENSDARG00000037746	actb1	1	0.199676741969823	-0.288900405160271	0.86	0.959
156	ENSDARG00000037790	pvalb8	1	0.0987954857469566	0.685012148045269	0.44	0.329
157	ENSDARG00000038025	cbx7a	1	0.160629789039454	0.331560301903918	0.32	0.233
158	ENSDARG00000038095	socs1a	1	0.299673268334774	0.321158216508767	0.22	0.164
159	ENSDARG00000038141	atf4b	1	0.00381905316287686	-0.332000247491389	0.52	0.753
160	ENSDARG00000038439	fabp10a	1	0.171225245386046	-0.334468061764332	0.44	0.548
161	ENSDARG00000039150	lgmn	1	0.0458584157468425	0.492257932101675	0.68	0.589
162	ENSDARG00000039243	zgc:152791	1	0.000446811779036816	0.625888785024852	0.2	0.014
163	ENSDARG00000039499	soul2	1	0.191054255250174	0.401080386795744	0.46	0.452
164	ENSDARG00000039892	gnpnat1	1	0.00872731971776767	-0.34060155629532	0.2	0.438
165	ENSDARG00000039929	ckmt2b	1	0.0200767984613145	0.336741515967713	0.16	0.041
166	ENSDARG00000040072	scpep1	1	0.137861515051111	-0.252710343547909	0.34	0.507
167	ENSDARG00000040192	nenf	1	0.00978461283514281	0.386918840513225	0.62	0.562
168	ENSDARG00000040237	mef2d	1	0.000170826654018391	-0.395055411021816	0.12	0.438
169	ENSDARG00000040338	hvcn1	1	0.0211574193938705	0.253390655676261	0.28	0.123
170	ENSDARG00000040534	epcam	1	0.000888127432781811	-0.406852631824389	1	1
171	ENSDARG00000040717	macc1	1	0.00080019376848726	-0.298906750454622	0.08	0.342
172	ENSDARG00000040764	id1	1	0.0847788778204448	-0.396874650034362	0.36	0.521
173	ENSDARG00000041108	ctsh	1	0.000142931783564188	0.711867476705471	0.46	0.164
174	ENSDARG00000041433	si:dkey-7c18.24	1	0.213351257603248	0.657435974972199	0.18	0.11
175	ENSDARG00000041623	mt2	1	0.340086855243982	0.412091780505602	0.32	0.26
176	ENSDARG00000041691	bhlhe41	1	0.310084832574455	0.348561073635253	0.48	0.438
177	ENSDARG00000041974	brk1	1	0.0623255256764891	0.287062630465046	0.48	0.411
178	ENSDARG00000042544	degs2	1	0.00470628253956061	-0.316851257382163	0.24	0.507
179	ENSDARG00000042725	cebpb	1	0.000343754833941717	-0.735692565398245	0.62	0.808
180	ENSDARG00000042866	cx35.4	1	0.100753012678672	-0.253340334209974	0.5	0.671
181	ENSDARG00000042874	phlda2	1	0.279715276069582	-0.387289902658513	0.66	0.753
182	ENSDARG00000042993	prss1	1	0.0654092890299028	0.273710806707156	0.6	0.466
183	ENSDARG00000043081	ctsz	1	0.920037873658708	0.29149567646232	0.42	0.507
184	ENSDARG00000043257	ckbb	1	0.0863590739602988	0.550256974140243	0.54	0.425
185	ENSDARG00000043511	prdx6	1	0.0232708910443011	-0.260223702553749	0.26	0.479
186	ENSDARG00000043581	gadd45aa	1	0.00823992385115765	-0.393384737158867	0.16	0.37
187	ENSDARG00000043848	sod1	1	0.0048263217560222	0.355499270732396	0.88	0.836
188	ENSDARG00000044098	egr2a	1	0.00763837270695049	-0.595476022850323	0.12	0.315
189	ENSDARG00000044125	txn	1	0.325772301677248	-0.499545286131543	0.14	0.205
190	ENSDARG00000044304	prrc1	1	0.249229457622519	0.254510151175602	0.22	0.151
191	ENSDARG00000044420	dnajc19	1	0.255568810655714	0.349739131302378	0.16	0.096
192	ENSDARG00000044625	pcf11	1	0.0125914564929001	-0.294793325324153	0.2	0.425
193	ENSDARG00000044751	ddt	1	0.0308080174653941	0.302219807595723	0.5	0.342
194	ENSDARG00000044973	krt98	1	0.0126179253595093	0.322301179575029	0.12	0.014
195	ENSDARG00000044975	krt94	1	0.785456165212041	-0.72114321769029	0.14	0.151
196	ENSDARG00000045402	commd3	1	0.00610041842344049	0.327383894626135	0.4	0.205
197	ENSDARG00000051888	ist1	1	0.0012411393763713	-0.334592184260642	0.3	0.616
198	ENSDARG00000052115	ehf	1	0.0823552768884805	0.256653522107447	0.14	0.055
199	ENSDARG00000053070	gosr2	1	0.803032535111433	0.281356258167933	0.24	0.247
200	ENSDARG00000053133	b3gnt7l	1	0.0881123973283914	-0.304200876073799	0.38	0.548
201	ENSDARG00000053217	cox7a2a	1	0.13019259648379	0.365751172655906	0.68	0.74
202	ENSDARG00000053446	sub1a	1	0.403615611612569	0.311346192011871	0.38	0.356
203	ENSDARG00000053569	sox3	1	0.0037581563287637	-0.260418910077666	0.18	0.479
204	ENSDARG00000053858	crip1	1	0.0905487713335651	-0.447340455490934	0.58	0.74
205	ENSDARG00000054160	zgc:113625	1	0.0117346887961103	0.344823785421964	0.12	0.014
206	ENSDARG00000055046	ponzr5	1	0.0167170853165755	-0.430576536649176	0.88	0.918
207	ENSDARG00000055216	tuba1c	1	0.630350106529993	0.428510695094495	0.32	0.301
208	ENSDARG00000055389	si:dkey-67c22.2	1	0.0819939393773157	0.301506237765155	0.4	0.301
209	ENSDARG00000055416	serpinb1	1	0.797134539449667	0.27834978231867	0.62	0.548
210	ENSDARG00000055504	si:ch211-212k18.7	1	0.00115847265825833	0.64969439265376	0.9	0.877
211	ENSDARG00000055723	hsp70l	1	0.00420139588024084	0.623910604182951	0.58	0.342
212	ENSDARG00000055751	fosb	1	0.148431004226238	-0.340312657931794	0.12	0.219
213	ENSDARG00000056008	atp5mc1	1	0.0488199026997721	0.303745953117827	0.66	0.507
214	ENSDARG00000056239	tmem45b	1	0.0139773751885921	-0.332075842209359	0.62	0.836
215	ENSDARG00000056248	si:dkey-183i3.5	1	0.106625128352368	-0.278486530065012	0.22	0.37
216	ENSDARG00000056874	lygl1	1	0.0170186056578444	0.371933576630419	0.5	0.37
217	ENSDARG00000056892	mpp6a	1	0.38077491516289	-0.251335542277626	0.1	0.151
218	ENSDARG00000057299	pbdc1	1	0.349174154726679	0.257391504167477	0.52	0.575
219	ENSDARG00000057440	si:dkey-228d14.5	1	0.296561553627577	0.284673473999392	0.16	0.11
220	ENSDARG00000057691	srsf1a	1	0.179121631570803	0.287576608840913	0.24	0.164
221	ENSDARG00000058203	smc1al	1	0.185910964209945	0.279971575883927	0.34	0.26
222	ENSDARG00000058371	krt5	1	0.0177692911784682	-0.646611092913175	0.66	0.822
223	ENSDARG00000058454	dynll1	1	0.0208667142783295	-0.38046755639017	0.6	0.795
224	ENSDARG00000058463	ndufab1a	1	0.0968452169328835	0.258163743975176	0.4	0.288
225	ENSDARG00000058656	desma	1	0.0135595135625563	0.27055626043042	0.12	0.014
226	ENSDARG00000059246	hnrnpd	1	0.0158452198743972	0.353646078855724	0.4	0.247
227	ENSDARG00000059836	ddit3	1	0.0755135885157923	-0.292790678467375	0.14	0.274
228	ENSDARG00000060682	agr1	1	0.182850921845086	-0.32954333261134	0.86	0.904
229	ENSDARG00000061338	ddx6	1	0.108340542329758	0.341192622877187	0.4	0.315
230	ENSDARG00000061854	lman2	1	0.517516512730296	0.255044263238637	0.48	0.479
231	ENSDARG00000062382	snapin	1	0.214088337668484	0.267588775073758	0.34	0.288
232	ENSDARG00000062420	nfia	1	0.162688350147862	0.250684594061585	0.12	0.055
233	ENSDARG00000063917	mt-nd4	1	0.00930435259625243	0.324880177231948	0.96	0.918
234	ENSDARG00000063921	mt-nd5	1	0.556220092679549	0.269168724915299	0.4	0.384
235	ENSDARG00000067850	jund	1	0.0152541321895293	-0.377351481763171	0.08	0.26
236	ENSDARG00000067975	atp5if1a	1	0.00977179893401467	0.492448302140965	0.68	0.589
237	ENSDARG00000067995	myhz1.2	1	0.232751692955382	0.255165290117099	0.32	0.26
238	ENSDARG00000068367	nfkbie	1	0.0300514133456945	0.296207684462147	0.32	0.178
239	ENSDARG00000068457	tnnt3b	1	0.0101849806899303	0.312769940955789	0.78	0.616
240	ENSDARG00000068478	gpx4a	1	0.198814330312478	0.313604426867641	0.3	0.233
241	ENSDARG00000068503	gbgt1l4	1	0.148592659431037	-0.283895848947801	0.64	0.753
242	ENSDARG00000068680	ctrl	1	0.0236878032056818	0.316425123181075	0.26	0.11
243	ENSDARG00000068708	ifrd1	1	0.0268013518144382	-0.275155502071699	0.22	0.425
244	ENSDARG00000069093	col2a1a	1	0.300608186426229	1.05720965511471	0.06	0.123
245	ENSDARG00000069461	rnaseka	1	0.0577045738189743	-0.29802012419899	0.34	0.534
246	ENSDARG00000069630	tat	1	0.169330615112712	-0.2512261750498	0.04	0.11
247	ENSDARG00000069846	zgc:162944	1	0.00481477413982703	0.470116759420157	0.7	0.63
248	ENSDARG00000070426	chac1	1	0.000692099754469313	-0.558900701861585	0.84	0.932
249	ENSDARG00000070721	vdrb	1	0.697511176250961	0.277579329878705	0.42	0.452
250	ENSDARG00000070835	tnnc2	1	0.414596524493489	0.342115374487347	0.4	0.37
251	ENSDARG00000070873	ccl25b	1	0.857088852899142	-0.446581159686829	0.14	0.151
252	ENSDARG00000070959	si:ch211-288g17.3	1	0.017442784726395	0.315692185183783	0.22	0.082
253	ENSDARG00000073732	myh14	1	0.0672309297284043	-0.301827426161728	0.08	0.192
254	ENSDARG00000073737	suds3	1	0.0119970679269257	0.269011985653822	0.3	0.137
255	ENSDARG00000074150	si:ch211-226h7.5	1	0.154848923009207	0.344449842701771	0.18	0.096
256	ENSDARG00000074217	si:dkey-188i13.6	1	0.000118245702743836	0.628839731771147	0.34	0.068
257	ENSDARG00000074390	tmem176l.4	1	6.74270509277723e-05	0.710035597959283	0.92	0.877
258	ENSDARG00000074393	sh3yl1	1	0.00173821372181222	-0.27212623264512	0.08	0.315
259	ENSDARG00000074572	zgc:56304	1	0.00524565295446769	-0.25687988666215	0.24	0.507
260	ENSDARG00000074635	abca1a	1	0.263490822076929	0.269849545606251	0.18	0.123
261	ENSDARG00000074749	abca12	1	0.548814493691319	0.277261060035935	0.72	0.767
262	ENSDARG00000075282	irs2b	1	0.416239787990779	0.267783419400728	0.2	0.151
263	ENSDARG00000076120	foxp4	1	0.235680504546564	0.328715102818234	0.46	0.411
264	ENSDARG00000076290	calr	1	0.00220572367165409	0.415705481237557	0.24	0.055
265	ENSDARG00000076361	CABZ01039859.1	1	0.254866079461838	-0.254778556982167	0.28	0.37
266	ENSDARG00000076572	crygm2d7	1	0.00282719775322729	-0.398026608899437	0.08	0.315
267	ENSDARG00000076790	crygm2d16	1	0.000267820058574512	-0.610340309046814	0.1	0.411
268	ENSDARG00000076820	xkr8.2	1	0.768380498603758	0.381436030802947	0.22	0.233
269	ENSDARG00000076838	apom	1	0.779606807652701	-0.294145615101717	0.1	0.11
270	ENSDARG00000077021	calhm1	1	0.0466628917092665	-0.251467742804968	0.18	0.342
271	ENSDARG00000078352	lyrm4	1	0.00450919138621948	0.29314603050278	0.44	0.205
272	ENSDARG00000078619	pnp5a	1	0.106030693360453	-0.266677397865613	0.36	0.479
273	ENSDARG00000078785	tmem258	1	0.0233515206942324	0.287640165802524	0.78	0.753
274	ENSDARG00000079274	prss59.1	1	0.0607496558849694	-0.250633232279148	0.14	0.301
275	ENSDARG00000079783	isg20	1	0.283707462590342	0.363577223575713	0.38	0.342
276	ENSDARG00000086332	bri3	1	0.0369202793619492	0.279400615910381	0.5	0.384
277	ENSDARG00000086419	si:ch211-282j17.13	1	0.0204961963538845	0.342256430228908	0.26	0.11
278	ENSDARG00000086856	stk35	1	0.0318720595778721	0.314079414153172	0.34	0.205
279	ENSDARG00000087093	si:ch211-157c3.4	1	0.00145964314614432	-0.345111263755765	0.9	0.959
280	ENSDARG00000087164	crygm2d4	1	0.00170130901391317	-0.356052622067064	0.04	0.26
281	ENSDARG00000087303	cebpd	1	0.0322421757145524	-0.342132675143956	0.82	0.918
282	ENSDARG00000087574	nox1	1	0.0143107146420752	-0.44582304674319	0.22	0.438
283	ENSDARG00000087927	nudt9	1	0.0196426993984699	-0.351828413805355	0.54	0.74
284	ENSDARG00000089156	egr3	1	0.0182790651609448	-0.327762562296959	0.04	0.178
285	ENSDARG00000089302	hnrnpa0a	1	0.263626691576919	0.258563390072034	0.38	0.315
286	ENSDARG00000089307	pmaip1	1	0.0306331199990843	0.325099102187545	0.46	0.329
287	ENSDARG00000089441	si:ch211-105c13.3	1	0.0190635686529632	-0.280595192081955	0.34	0.575
288	ENSDARG00000089511	si:ch73-78o10.1	1	0.676545522545714	0.286516023179414	0.44	0.479
289	ENSDARG00000090228	gsta.1	1	0.694440901614828	-0.448571862182941	0.3	0.356
290	ENSDARG00000090268	krtt1c19e	1	0.209488706943253	-0.320984552156361	0.6	0.726
291	ENSDARG00000090428	ctrb1	1	0.112753539286295	0.348105397024345	0.48	0.411
292	ENSDARG00000090454	gnb1a	1	0.0769080234259346	0.265130394750368	0.82	0.877
293	ENSDARG00000090526	zgc:158404	1	0.035891463138698	0.588523674084765	0.22	0.096
294	ENSDARG00000090872	si:dkey-276j7.1	1	0.0709928980085643	0.253907529662721	0.3	0.178
295	ENSDARG00000091001	mycbp	1	0.0551153129882747	0.291866288019117	0.4	0.26
296	ENSDARG00000091148	crygm2d20	1	0.00274106462084696	-0.305052622466139	0	0.164
297	ENSDARG00000091234	si:ch73-335l21.4	1	0.201760728816043	-0.269155770042667	0.44	0.534
298	ENSDARG00000091757	adgrf6	1	0.0424751792211241	0.441941722691841	0.28	0.151
299	ENSDARG00000091771	lysmd2	1	0.117455618760141	-0.263390363001684	0.04	0.123
300	ENSDARG00000091860	zgc:194007	1	0.0796311332902797	0.35630351827068	0.26	0.151
301	ENSDARG00000091996	tcnbb	1	0.47732029402634	0.274196898492845	0.36	0.342
302	ENSDARG00000092124	cox14	1	0.227865699922064	0.307734774066951	0.34	0.274
303	ENSDARG00000092947	cyt1	1	0.118108668728273	-0.369326550310321	1	0.973
304	ENSDARG00000093494	si:ch211-217k17.9	1	8.31505302542916e-05	-0.622806779538518	0.36	0.74
305	ENSDARG00000093549	selenop	1	0.19093048047997	0.44337251045345	0.56	0.466
306	ENSDARG00000093584	zgc:193505	1	0.148639827681213	-0.26007872319123	0.96	0.973
307	ENSDARG00000093877	MFAP4 (1 of many)	1	0.0726177754123124	-0.447724670988046	0.04	0.137
308	ENSDARG00000094695	si:dkey-204f11.64	1	0.137444762387551	0.322047186311156	0.58	0.548
309	ENSDARG00000095076	si:dkey-73p2.3	1	0.136364964017366	0.294172205478816	0.4	0.301
310	ENSDARG00000095090	tspan37	1	0.255416710111034	0.295429047808117	0.46	0.397
311	ENSDARG00000095409	si:ch211-226h7.8	1	0.000445676169713433	0.408556631314032	0.16	0
312	ENSDARG00000095830	serpinb1l1	1	0.0109428070564808	0.360103827702517	0.26	0.096
313	ENSDARG00000095908	sat1a.2	1	0.246552028789688	-0.257277605062412	0.32	0.411
314	ENSDARG00000097239	si:ch73-31d8.2	1	0.0244424302979811	0.279684356380068	0.32	0.151
315	ENSDARG00000098186	TMEM19	1	0.293179865634166	0.340626883430652	0.18	0.123
316	ENSDARG00000098344	rab18b	1	0.0455502860829491	-0.300785237726388	0.12	0.26
317	ENSDARG00000098387	tmem176l.3a	1	0.0345397121917471	-0.255298032863972	0.24	0.425
318	ENSDARG00000098852	smdt1b	1	0.0174553234732734	-0.308008557506177	0.38	0.562
319	ENSDARG00000099281	si:dkey-112e7.2	1	0.123786592042024	0.30509393240023	0.74	0.753
320	ENSDARG00000099291	lsr	1	0.989961828057894	0.259970636025904	0.28	0.329
321	ENSDARG00000099411	zgc:158343	1	0.0296097529926221	-0.5146392612639	0.28	0.466
322	ENSDARG00000099448	sh3d21	1	0.194234092693207	0.297943972481647	0.64	0.562
323	ENSDARG00000099572	hmgn2	1	0.0451942136509204	0.289094677020815	0.84	0.822
324	ENSDARG00000099663	cox5ab	1	0.24602381239185	0.287331125563397	0.56	0.493
325	ENSDARG00000099722	zgc:153993	1	0.0166474401397353	-0.333737500487436	0.16	0.356
326	ENSDARG00000099776	glula	1	0.596677504014474	0.614551255673482	0.36	0.342
327	ENSDARG00000099786	actn4	1	0.0700115668850427	-0.29335685188968	0.06	0.164
328	ENSDARG00000099960	elovl1a	1	0.000759643008340181	-0.391892558598751	0.1	0.384
329	ENSDARG00000100003	glulb	1	0.0324167985245749	-0.301613698352253	0.82	0.904
330	ENSDARG00000100374	txnrd3	1	0.0209331082956081	-0.261765190526457	0.14	0.329
331	ENSDARG00000100515	dusp1	1	0.0971688520113691	-0.266595133192413	0.18	0.315
332	ENSDARG00000100712	si:dkey-19b23.12	1	0.565806465608352	-0.32924103363202	0.88	0.959
333	ENSDARG00000100795	timp4.3	1	0.224053876108649	0.387577711905903	0.2	0.123
334	ENSDARG00000100818	si:ch73-97h19.2	1	0.121151312102342	-0.301626278534024	0.3	0.425
335	ENSDARG00000101144	zdhhc13	1	0.0149128388027599	-0.330021328405306	0.1	0.288
336	ENSDARG00000101199	rbp4	1	0.0835160245183329	-0.376619244820208	0.42	0.603
337	ENSDARG00000101251	ldha	1	0.0860923120213241	0.250421447067845	0.12	0.041
338	ENSDARG00000101306	mrpl15	1	0.133623986980518	0.349788743764963	0.3	0.205
339	ENSDARG00000101680	arl1	1	0.0016109541566196	0.442423502588116	0.68	0.466
340	ENSDARG00000101766	ptmab	1	0.0745745750941301	0.335289343033002	0.82	0.795
341	ENSDARG00000102105	dad1	1	0.283678336244304	0.257614720382728	0.7	0.74
342	ENSDARG00000102417	psmd7	1	0.0146102629754837	-0.274195743354672	0.2	0.397
343	ENSDARG00000102440	CABZ01070852.1	1	0.0109434254882732	0.31633478100897	0.2	0.055
344	ENSDARG00000102599	si:ch1073-392o20.2	1	0.0305552722138201	-0.33091800648572	0.14	0.315
345	ENSDARG00000102640	pdia3	1	0.00954093856983557	0.627893109852027	0.72	0.685
346	ENSDARG00000102878	mapre3b	1	0.0461978770055663	0.366106390460635	0.18	0.068
347	ENSDARG00000103019	gstp2	1	0.87755402732144	-0.289642798583898	0.12	0.11
348	ENSDARG00000103415	ppp4r3b	1	0.0726177754123124	-0.254363628952569	0.04	0.137
349	ENSDARG00000103634	CU914622.2	1	0.00224027762393819	1.19286968681924	0.58	0.37
350	ENSDARG00000103672	cirbpa	1	0.0275218465183272	0.38879117511879	0.76	0.699
351	ENSDARG00000103720	zgc:162730	1	0.0205456602926356	-0.473586481129728	0.84	0.918
352	ENSDARG00000103919	si:ch73-1a9.3	1	0.561339693541136	0.306946149989742	0.72	0.712
353	ENSDARG00000103979	calr3a	1	0.100873428895401	0.39139881974399	0.32	0.233
354	ENSDARG00000103980	ets2	1	0.0218837863080371	-0.354927504106938	0.32	0.521
355	ENSDARG00000104267	postnb	1	0.39991406205653	-0.36753178440643	0.12	0.164
356	ENSDARG00000104682	tpm2	1	0.0899670397371956	0.347690528751693	0.14	0.055
357	ENSDARG00000105068	si:ch1073-443f11.2	1	0.106699468068755	0.3644325808703	0.68	0.644
358	ENSDARG00000105116	p4hb	1	0.00266862840074655	0.549017759976974	0.46	0.233
359	ENSDARG00000105145	si:ch211-282j17.12	1	0.00214169877491593	0.277214768597536	0.24	0.055
360	ENSDARG00000105206	hmgcrb	1	0.00660297285531369	-0.372170899968717	0.04	0.205
361	ENSDARG00000105590	si:cabz01007794.1	1	0.00034160244584432	-0.383931864296714	0.48	0.808
362	ENSDARG00000105641	si:ch211-98n17.5	1	0.0443342881030547	-0.364226676608122	0.44	0.589
363	ENSDARG00000111240	dhrs13a.2	1	0.00113573984212741	-0.454414884196578	0.92	0.959
364	ENSDARG00000116617	spaca4l	1	0.0102587595350369	-0.396881615596025	0.92	0.973
