## Supplementary material for "GLOBAL HOST RESPONSES TO THE MICROBIOTA AT SINGLE CELL RESOLUTION IN GNOTOBIOTIC ZEBRAFISH": Lists of DEGs and GO per Cluster: clu68_GOresults_CVZup_fdr.tsv

ONTOLOGY	ID	Description	GeneRatio	BgRatio	pvalue	p.adjust	qvalue	geneID	Count
GO:0009205	BP	GO:0009205	purine ribonucleoside triphosphate metabolic process	12/68	169/19170	7.05744742127098e-13	2.67630289902221e-10	2.26569848491617e-10	ENSDARG00000022456/ENSDARG00000034470/ENSDARG00000041314/ENSDARG00000043457/ENSDARG00000052304/ENSDARG00000063905/ENSDARG00000063908/ENSDARG00000063911/ENSDARG00000063912/ENSDARG00000063917/ENSDARG00000063924/ENSDARG00000099420	12
GO:0009144	BP	GO:0009144	purine nucleoside triphosphate metabolic process	12/68	171/19170	8.12231532328439e-13	2.67630289902221e-10	2.26569848491617e-10	ENSDARG00000022456/ENSDARG00000034470/ENSDARG00000041314/ENSDARG00000043457/ENSDARG00000052304/ENSDARG00000063905/ENSDARG00000063908/ENSDARG00000063911/ENSDARG00000063912/ENSDARG00000063917/ENSDARG00000063924/ENSDARG00000099420	12
GO:0009199	BP	GO:0009199	ribonucleoside triphosphate metabolic process	12/68	181/19170	1.59867275642815e-12	3.51175115495383e-10	2.97297038914708e-10	ENSDARG00000022456/ENSDARG00000034470/ENSDARG00000041314/ENSDARG00000043457/ENSDARG00000052304/ENSDARG00000063905/ENSDARG00000063908/ENSDARG00000063911/ENSDARG00000063912/ENSDARG00000063917/ENSDARG00000063924/ENSDARG00000099420	12
GO:0009141	BP	GO:0009141	nucleoside triphosphate metabolic process	12/68	195/19170	3.86694998636291e-12	6.37080010253290e-10	5.3933776125588e-10	ENSDARG00000022456/ENSDARG00000034470/ENSDARG00000041314/ENSDARG00000043457/ENSDARG00000052304/ENSDARG00000063905/ENSDARG00000063908/ENSDARG00000063911/ENSDARG00000063912/ENSDARG00000063917/ENSDARG00000063924/ENSDARG00000099420	12
GO:0046034	BP	GO:0046034	ATP metabolic process	11/68	150/19170	4.86059950515692e-12	6.40627014779682e-10	5.42340576364877e-10	ENSDARG00000022456/ENSDARG00000034470/ENSDARG00000041314/ENSDARG00000043457/ENSDARG00000052304/ENSDARG00000063905/ENSDARG00000063908/ENSDARG00000063911/ENSDARG00000063912/ENSDARG00000063917/ENSDARG00000063924	11
GO:0009126	BP	GO:0009126	purine nucleoside monophosphate metabolic process	11/68	187/19170	5.35504931914916e-11	5.04139643045614e-09	4.26793404383317e-09	ENSDARG00000022456/ENSDARG00000034470/ENSDARG00000041314/ENSDARG00000043457/ENSDARG00000052304/ENSDARG00000063905/ENSDARG00000063908/ENSDARG00000063911/ENSDARG00000063912/ENSDARG00000063917/ENSDARG00000063924	11
GO:0009167	BP	GO:0009167	purine ribonucleoside monophosphate metabolic process	11/68	187/19170	5.35504931914916e-11	5.04139643045614e-09	4.26793404383317e-09	ENSDARG00000022456/ENSDARG00000034470/ENSDARG00000041314/ENSDARG00000043457/ENSDARG00000052304/ENSDARG00000063905/ENSDARG00000063908/ENSDARG00000063911/ENSDARG00000063912/ENSDARG00000063917/ENSDARG00000063924	11
GO:0009161	BP	GO:0009161	ribonucleoside monophosphate metabolic process	11/68	203/19170	1.29518587490272e-10	1.06690936445112e-08	9.03221728550582e-09	ENSDARG00000022456/ENSDARG00000034470/ENSDARG00000041314/ENSDARG00000043457/ENSDARG00000052304/ENSDARG00000063905/ENSDARG00000063908/ENSDARG00000063911/ENSDARG00000063912/ENSDARG00000063917/ENSDARG00000063924	11
GO:0009123	BP	GO:0009123	nucleoside monophosphate metabolic process	11/68	207/19170	1.59637122191353e-10	1.16889848360113e-08	9.89563447501954e-09	ENSDARG00000022456/ENSDARG00000034470/ENSDARG00000041314/ENSDARG00000043457/ENSDARG00000052304/ENSDARG00000063905/ENSDARG00000063908/ENSDARG00000063911/ENSDARG00000063912/ENSDARG00000063917/ENSDARG00000063924	11
GO:0006091	BP	GO:0006091	generation of precursor metabolites and energy	11/68	228/19170	4.47379353362004e-10	2.94822993865561e-08	2.49590586612486e-08	ENSDARG00000022456/ENSDARG00000034470/ENSDARG00000041314/ENSDARG00000043457/ENSDARG00000052304/ENSDARG00000063895/ENSDARG00000063905/ENSDARG00000063908/ENSDARG00000063912/ENSDARG00000063917/ENSDARG00000063924	11
GO:0042773	BP	GO:0042773	ATP synthesis coupled electron transport	7/68	57/19170	1.18234256776204e-09	7.08330683777441e-08	5.99656996089839e-08	ENSDARG00000041314/ENSDARG00000052304/ENSDARG00000063905/ENSDARG00000063908/ENSDARG00000063912/ENSDARG00000063917/ENSDARG00000063924	7
GO:0009150	BP	GO:0009150	purine ribonucleotide metabolic process	12/68	324/19170	1.38476354556542e-09	7.60465980439678e-08	6.43793578201468e-08	ENSDARG00000022456/ENSDARG00000034470/ENSDARG00000041314/ENSDARG00000043457/ENSDARG00000052304/ENSDARG00000063905/ENSDARG00000063908/ENSDARG00000063911/ENSDARG00000063912/ENSDARG00000063917/ENSDARG00000063924/ENSDARG00000099420	12
GO:0006163	BP	GO:0006163	purine nucleotide metabolic process	12/68	335/19170	2.01981288430586e-09	1.0238897621212e-07	8.66802290430855e-08	ENSDARG00000022456/ENSDARG00000034470/ENSDARG00000041314/ENSDARG00000043457/ENSDARG00000052304/ENSDARG00000063905/ENSDARG00000063908/ENSDARG00000063911/ENSDARG00000063912/ENSDARG00000063917/ENSDARG00000063924/ENSDARG00000099420	12
GO:0009259	BP	GO:0009259	ribonucleotide metabolic process	12/68	344/19170	2.72330230609319e-09	1.28189729979672e-07	1.08522573099954e-07	ENSDARG00000022456/ENSDARG00000034470/ENSDARG00000041314/ENSDARG00000043457/ENSDARG00000052304/ENSDARG00000063905/ENSDARG00000063908/ENSDARG00000063911/ENSDARG00000063912/ENSDARG00000063917/ENSDARG00000063924/ENSDARG00000099420	12
GO:0022904	BP	GO:0022904	respiratory electron transport chain	7/68	68/19170	4.20438242871222e-09	1.84712534701423e-07	1.56373521909998e-07	ENSDARG00000041314/ENSDARG00000052304/ENSDARG00000063905/ENSDARG00000063908/ENSDARG00000063912/ENSDARG00000063917/ENSDARG00000063924	7
GO:0019693	BP	GO:0019693	ribose phosphate metabolic process	12/68	364/19170	5.13536244118942e-09	2.0041524428021e-07	1.69667086444392e-07	ENSDARG00000022456/ENSDARG00000034470/ENSDARG00000041314/ENSDARG00000043457/ENSDARG00000052304/ENSDARG00000063905/ENSDARG00000063908/ENSDARG00000063911/ENSDARG00000063912/ENSDARG00000063917/ENSDARG00000063924/ENSDARG00000099420	12
GO:0006119	BP	GO:0006119	oxidative phosphorylation	7/68	70/19170	5.17004423788099e-09	2.0041524428021e-07	1.69667086444392e-07	ENSDARG00000041314/ENSDARG00000052304/ENSDARG00000063905/ENSDARG00000063908/ENSDARG00000063912/ENSDARG00000063917/ENSDARG00000063924	7
GO:0045333	BP	GO:0045333	cellular respiration	8/68	114/19170	6.70172522856341e-09	2.41695320579493e-07	2.04613880532116e-07	ENSDARG00000041314/ENSDARG00000052304/ENSDARG00000063895/ENSDARG00000063905/ENSDARG00000063908/ENSDARG00000063912/ENSDARG00000063917/ENSDARG00000063924	8
GO:0022900	BP	GO:0022900	electron transport chain	7/68	73/19170	6.96845385585792e-09	2.41695320579493e-07	2.04613880532116e-07	ENSDARG00000041314/ENSDARG00000052304/ENSDARG00000063905/ENSDARG00000063908/ENSDARG00000063912/ENSDARG00000063917/ENSDARG00000063924	7
GO:0072521	BP	GO:0072521	purine-containing compound metabolic process	12/68	381/19170	8.54808211354321e-09	2.81659305641249e-07	2.38446501061995e-07	ENSDARG00000022456/ENSDARG00000034470/ENSDARG00000041314/ENSDARG00000043457/ENSDARG00000052304/ENSDARG00000063905/ENSDARG00000063908/ENSDARG00000063911/ENSDARG00000063912/ENSDARG00000063917/ENSDARG00000063924/ENSDARG00000099420	12
GO:0042775	BP	GO:0042775	mitochondrial ATP synthesis coupled electron transport	6/68	52/19170	2.84744399709232e-08	8.93555044801826e-07	7.56463818776404e-07	ENSDARG00000041314/ENSDARG00000052304/ENSDARG00000063905/ENSDARG00000063912/ENSDARG00000063917/ENSDARG00000063924	6
GO:0009117	BP	GO:0009117	nucleotide metabolic process	12/68	446/19170	4.86109225469537e-08	1.45611808902011e-06	1.23271717463567e-06	ENSDARG00000022456/ENSDARG00000034470/ENSDARG00000041314/ENSDARG00000043457/ENSDARG00000052304/ENSDARG00000063905/ENSDARG00000063908/ENSDARG00000063911/ENSDARG00000063912/ENSDARG00000063917/ENSDARG00000063924/ENSDARG00000099420	12
GO:0006753	BP	GO:0006753	nucleoside phosphate metabolic process	12/68	453/19170	5.76207379090013e-08	1.6509594035666e-06	1.39766549619088e-06	ENSDARG00000022456/ENSDARG00000034470/ENSDARG00000041314/ENSDARG00000043457/ENSDARG00000052304/ENSDARG00000063905/ENSDARG00000063908/ENSDARG00000063911/ENSDARG00000063912/ENSDARG00000063917/ENSDARG00000063924/ENSDARG00000099420	12
GO:0015980	BP	GO:0015980	energy derivation by oxidation of organic compounds	8/68	157/19170	8.24887926263435e-08	2.26500476419835e-06	1.91750263561237e-06	ENSDARG00000041314/ENSDARG00000052304/ENSDARG00000063895/ENSDARG00000063905/ENSDARG00000063908/ENSDARG00000063912/ENSDARG00000063917/ENSDARG00000063924	8
GO:0017144	BP	GO:0017144	drug metabolic process	11/68	467/19170	6.99295361187335e-07	1.84334257208981e-05	1.56053280601805e-05	ENSDARG00000022456/ENSDARG00000034470/ENSDARG00000041314/ENSDARG00000043457/ENSDARG00000052304/ENSDARG00000063905/ENSDARG00000063908/ENSDARG00000063911/ENSDARG00000063912/ENSDARG00000063917/ENSDARG00000063924	11
GO:0009145	BP	GO:0009145	purine nucleoside triphosphate biosynthetic process	5/68	88/19170	1.50875201438226e-05	0.000368247250917745	0.000311749928897699	ENSDARG00000022456/ENSDARG00000034470/ENSDARG00000043457/ENSDARG00000063911/ENSDARG00000099420	5
GO:0009206	BP	GO:0009206	purine ribonucleoside triphosphate biosynthetic process	5/68	88/19170	1.50875201438226e-05	0.000368247250917745	0.000311749928897699	ENSDARG00000022456/ENSDARG00000034470/ENSDARG00000043457/ENSDARG00000063911/ENSDARG00000099420	5
GO:0009201	BP	GO:0009201	ribonucleoside triphosphate biosynthetic process	5/68	100/19170	2.80590953447197e-05	0.00066039085114894	0.000559072200477499	ENSDARG00000022456/ENSDARG00000034470/ENSDARG00000043457/ENSDARG00000063911/ENSDARG00000099420	5
GO:0009142	BP	GO:0009142	nucleoside triphosphate biosynthetic process	5/68	108/19170	4.06452046344184e-05	0.000923627236347646	0.00078192226701422	ENSDARG00000022456/ENSDARG00000034470/ENSDARG00000043457/ENSDARG00000063911/ENSDARG00000099420	5
GO:0006165	BP	GO:0006165	nucleoside diphosphate phosphorylation	4/68	56/19170	4.62801974661734e-05	0.00101662167100694	0.000860649286213049	ENSDARG00000022456/ENSDARG00000034470/ENSDARG00000043457/ENSDARG00000099420	4
GO:0046939	BP	GO:0046939	nucleotide phosphorylation	4/68	58/19170	5.31757430337057e-05	0.00113041337610361	0.000956982811812021	ENSDARG00000022456/ENSDARG00000034470/ENSDARG00000043457/ENSDARG00000099420	4
GO:0009132	BP	GO:0009132	nucleoside diphosphate metabolic process	4/68	63/19170	7.36694908073747e-05	0.00151713107631437	0.00128436941210226	ENSDARG00000022456/ENSDARG00000034470/ENSDARG00000043457/ENSDARG00000099420	4
GO:0009060	BP	GO:0009060	aerobic respiration	4/68	64/19170	7.83717447083832e-05	0.00156505999281286	0.00132494496636182	ENSDARG00000063895/ENSDARG00000063905/ENSDARG00000063912/ENSDARG00000063917	4
GO:0006754	BP	GO:0006754	ATP biosynthetic process	4/68	75/19170	0.000145594782513546	0.00282196946107138	0.00238901655517583	ENSDARG00000022456/ENSDARG00000034470/ENSDARG00000043457/ENSDARG00000063911	4
GO:0009152	BP	GO:0009152	purine ribonucleotide biosynthetic process	5/68	191/19170	0.000584232307710639	0.0104601771020795	0.00885535318920557	ENSDARG00000022456/ENSDARG00000034470/ENSDARG00000043457/ENSDARG00000063911/ENSDARG00000099420	5
GO:0009127	BP	GO:0009127	purine nucleoside monophosphate biosynthetic process	4/68	109/19170	0.000608818290369374	0.0104601771020795	0.00885535318920557	ENSDARG00000022456/ENSDARG00000034470/ENSDARG00000043457/ENSDARG00000063911	4
GO:0009168	BP	GO:0009168	purine ribonucleoside monophosphate biosynthetic process	4/68	109/19170	0.000608818290369374	0.0104601771020795	0.00885535318920557	ENSDARG00000022456/ENSDARG00000034470/ENSDARG00000043457/ENSDARG00000063911	4
GO:0006096	BP	GO:0006096	glycolytic process	3/68	47/19170	0.000619039312566163	0.0104601771020795	0.00885535318920557	ENSDARG00000022456/ENSDARG00000034470/ENSDARG00000043457	3
GO:0006757	BP	GO:0006757	ATP generation from ADP	3/68	47/19170	0.000619039312566163	0.0104601771020795	0.00885535318920557	ENSDARG00000022456/ENSDARG00000034470/ENSDARG00000043457	3
GO:0042866	BP	GO:0042866	pyruvate biosynthetic process	3/68	48/19170	0.000658638833233559	0.0108510747775229	0.00918627846352069	ENSDARG00000022456/ENSDARG00000034470/ENSDARG00000043457	3
GO:0006164	BP	GO:0006164	purine nucleotide biosynthetic process	5/68	198/19170	0.00068751807947611	0.011050595472555	0.00935518824447595	ENSDARG00000022456/ENSDARG00000034470/ENSDARG00000043457/ENSDARG00000063911/ENSDARG00000099420	5
GO:0046031	BP	GO:0046031	ADP metabolic process	3/68	51/19170	0.000787025303142625	0.0120313138449325	0.0101854425969399	ENSDARG00000022456/ENSDARG00000034470/ENSDARG00000043457	3
GO:0009135	BP	GO:0009135	purine nucleoside diphosphate metabolic process	3/68	52/19170	0.000833099612658538	0.0120313138449325	0.0101854425969399	ENSDARG00000022456/ENSDARG00000034470/ENSDARG00000043457	3
GO:0009179	BP	GO:0009179	purine ribonucleoside diphosphate metabolic process	3/68	52/19170	0.000833099612658538	0.0120313138449325	0.0101854425969399	ENSDARG00000022456/ENSDARG00000034470/ENSDARG00000043457	3
GO:0009185	BP	GO:0009185	ribonucleoside diphosphate metabolic process	3/68	52/19170	0.000833099612658538	0.0120313138449325	0.0101854425969399	ENSDARG00000022456/ENSDARG00000034470/ENSDARG00000043457	3
GO:0034404	BP	GO:0034404	nucleobase-containing small molecule biosynthetic process	4/68	119/19170	0.000846245134549728	0.0120313138449325	0.0101854425969399	ENSDARG00000022456/ENSDARG00000034470/ENSDARG00000043457/ENSDARG00000099420	4
GO:0009260	BP	GO:0009260	ribonucleotide biosynthetic process	5/68	208/19170	0.000858075494251633	0.0120313138449325	0.0101854425969399	ENSDARG00000022456/ENSDARG00000034470/ENSDARG00000043457/ENSDARG00000063911/ENSDARG00000099420	5
GO:0046390	BP	GO:0046390	ribose phosphate biosynthetic process	5/68	212/19170	0.000934461584723344	0.0124281682222071	0.0105214106824851	ENSDARG00000022456/ENSDARG00000034470/ENSDARG00000043457/ENSDARG00000063911/ENSDARG00000099420	5
GO:0006123	BP	GO:0006123	mitochondrial electron transport, cytochrome c to oxygen	2/68	13/19170	0.000942956617769888	0.0124281682222071	0.0105214106824851	ENSDARG00000063905/ENSDARG00000063912	2
GO:0019646	BP	GO:0019646	aerobic electron transport chain	2/68	13/19170	0.000942956617769888	0.0124281682222071	0.0105214106824851	ENSDARG00000063905/ENSDARG00000063912	2
GO:0072522	BP	GO:0072522	purine-containing compound biosynthetic process	5/68	214/19170	0.000974501172490662	0.0125920837778695	0.0106601779446863	ENSDARG00000022456/ENSDARG00000034470/ENSDARG00000043457/ENSDARG00000063911/ENSDARG00000099420	5
GO:0009156	BP	GO:0009156	ribonucleoside monophosphate biosynthetic process	4/68	125/19170	0.00101650543803521	0.0128822516089463	0.010905827574062	ENSDARG00000022456/ENSDARG00000034470/ENSDARG00000043457/ENSDARG00000063911	4
GO:0006122	BP	GO:0006122	mitochondrial electron transport, ubiquinol to cytochrome c	2/68	14/19170	0.00109759767454361	0.0135470600223186	0.0114686395844244	ENSDARG00000052304/ENSDARG00000063924	2
GO:0009124	BP	GO:0009124	nucleoside monophosphate biosynthetic process	4/68	128/19170	0.00111007775600183	0.0135470600223186	0.0114686395844244	ENSDARG00000022456/ENSDARG00000034470/ENSDARG00000043457/ENSDARG00000063911	4
GO:0006090	BP	GO:0006090	pyruvate metabolic process	3/68	63/19170	0.00145591511060081	0.0171330010336773	0.0145044174552336	ENSDARG00000022456/ENSDARG00000034470/ENSDARG00000043457	3
GO:1902600	BP	GO:1902600	proton transmembrane transport	3/68	63/19170	0.00145591511060081	0.0171330010336773	0.0145044174552336	ENSDARG00000063905/ENSDARG00000063911/ENSDARG00000063917	3
GO:0019359	BP	GO:0019359	nicotinamide nucleotide biosynthetic process	3/68	67/19170	0.00173867360131407	0.0197549293666547	0.016724083642404	ENSDARG00000022456/ENSDARG00000034470/ENSDARG00000043457	3
GO:0019363	BP	GO:0019363	pyridine nucleotide biosynthetic process	3/68	67/19170	0.00173867360131407	0.0197549293666547	0.016724083642404	ENSDARG00000022456/ENSDARG00000034470/ENSDARG00000043457	3
GO:0006120	BP	GO:0006120	mitochondrial electron transport, NADH to ubiquinone	2/68	18/19170	0.00182858193527379	0.0204243304295836	0.0172907836876915	ENSDARG00000041314/ENSDARG00000063917	2
GO:0072525	BP	GO:0072525	pyridine-containing compound biosynthetic process	3/68	71/19170	0.00205355267853271	0.0225548535858843	0.0190944371863568	ENSDARG00000022456/ENSDARG00000034470/ENSDARG00000043457	3
GO:0009166	BP	GO:0009166	nucleotide catabolic process	3/68	72/19170	0.00213743655902016	0.0230913228261358	0.0195486001083811	ENSDARG00000022456/ENSDARG00000034470/ENSDARG00000043457	3
GO:0009165	BP	GO:0009165	nucleotide biosynthetic process	5/68	261/19170	0.00233429897180806	0.0248113390713147	0.0210047275901235	ENSDARG00000022456/ENSDARG00000034470/ENSDARG00000043457/ENSDARG00000063911/ENSDARG00000099420	5
GO:1901292	BP	GO:1901292	nucleoside phosphate catabolic process	3/68	75/19170	0.00240177899213466	0.0251233707272498	0.0212688866471407	ENSDARG00000022456/ENSDARG00000034470/ENSDARG00000043457	3
GO:1901293	BP	GO:1901293	nucleoside phosphate biosynthetic process	5/68	266/19170	0.00253387939510247	0.0260910393964458	0.0220880934112551	ENSDARG00000022456/ENSDARG00000034470/ENSDARG00000043457/ENSDARG00000063911/ENSDARG00000099420	5
GO:0022411	BP	GO:0022411	cellular component disassembly	4/68	180/19170	0.00383569462406543	0.0388880424193711	0.0329217514292256	ENSDARG00000027200/ENSDARG00000030106/ENSDARG00000033655/ENSDARG00000040822	4
GO:0016052	BP	GO:0016052	carbohydrate catabolic process	3/68	89/19170	0.00389930565683137	0.0389339761795738	0.0329606379285586	ENSDARG00000022456/ENSDARG00000034470/ENSDARG00000043457	3
GO:0019362	BP	GO:0019362	pyridine nucleotide metabolic process	3/68	93/19170	0.00441098297883369	0.0421717610572733	0.0357016745633014	ENSDARG00000022456/ENSDARG00000034470/ENSDARG00000043457	3
GO:0046496	BP	GO:0046496	nicotinamide nucleotide metabolic process	3/68	93/19170	0.00441098297883369	0.0421717610572733	0.0357016745633014	ENSDARG00000022456/ENSDARG00000034470/ENSDARG00000043457	3
GO:0007019	BP	GO:0007019	microtubule depolymerization	2/68	28/19170	0.00441555616532907	0.0421717610572733	0.0357016745633014	ENSDARG00000030106/ENSDARG00000033655	2
GO:0072524	BP	GO:0072524	pyridine-containing compound metabolic process	3/68	97/19170	0.00496158149924583	0.0467097458286143	0.0395434314977487	ENSDARG00000022456/ENSDARG00000034470/ENSDARG00000043457	3
GO:0098803	CC	GO:0098803	respiratory chain complex	7/67	80/19398	1.10653675240868e-08	1.48138309395523e-06	1.16686101206642e-06	ENSDARG00000041314/ENSDARG00000063895/ENSDARG00000063905/ENSDARG00000063908/ENSDARG00000063912/ENSDARG00000063917/ENSDARG00000063924	7
GO:0070469	CC	GO:0070469	respiratory chain	7/67	92/19398	2.95384732614774e-08	1.48138309395523e-06	1.16686101206642e-06	ENSDARG00000041314/ENSDARG00000063895/ENSDARG00000063905/ENSDARG00000063908/ENSDARG00000063912/ENSDARG00000063917/ENSDARG00000063924	7
GO:0005740	CC	GO:0005740	mitochondrial envelope	12/67	439/19398	3.02323080399027e-08	1.48138309395523e-06	1.16686101206642e-06	ENSDARG00000040822/ENSDARG00000041314/ENSDARG00000052304/ENSDARG00000063895/ENSDARG00000063905/ENSDARG00000063908/ENSDARG00000063911/ENSDARG00000063912/ENSDARG00000063917/ENSDARG00000063924/ENSDARG00000092112/ENSDARG00000096616	12
GO:0031966	CC	GO:0031966	mitochondrial membrane	11/67	407/19398	1.35725051517362e-07	4.98789564326306e-06	3.92888307023943e-06	ENSDARG00000040822/ENSDARG00000041314/ENSDARG00000052304/ENSDARG00000063895/ENSDARG00000063905/ENSDARG00000063908/ENSDARG00000063911/ENSDARG00000063912/ENSDARG00000063917/ENSDARG00000063924/ENSDARG00000092112	11
GO:0044455	CC	GO:0044455	mitochondrial membrane part	8/67	197/19398	3.83385737647037e-07	1.12715406868229e-05	8.87840655603664e-06	ENSDARG00000040822/ENSDARG00000041314/ENSDARG00000063895/ENSDARG00000063905/ENSDARG00000063911/ENSDARG00000063917/ENSDARG00000063924/ENSDARG00000092112	8
GO:0005743	CC	GO:0005743	mitochondrial inner membrane	9/67	291/19398	6.78845719010873e-07	1.66317201157664e-05	1.31005314195081e-05	ENSDARG00000041314/ENSDARG00000052304/ENSDARG00000063895/ENSDARG00000063905/ENSDARG00000063908/ENSDARG00000063911/ENSDARG00000063912/ENSDARG00000063917/ENSDARG00000063924	9
GO:0019866	CC	GO:0019866	organelle inner membrane	9/67	326/19398	1.73931225713293e-06	3.65255573997915e-05	2.87705786894169e-05	ENSDARG00000041314/ENSDARG00000052304/ENSDARG00000063895/ENSDARG00000063905/ENSDARG00000063908/ENSDARG00000063911/ENSDARG00000063912/ENSDARG00000063917/ENSDARG00000063924	9
GO:0070069	CC	GO:0070069	cytochrome complex	4/67	29/19398	2.89248268435599e-06	5.31493693250413e-05	4.18648809577841e-05	ENSDARG00000063905/ENSDARG00000063908/ENSDARG00000063912/ENSDARG00000063924	4
GO:0098800	CC	GO:0098800	inner mitochondrial membrane protein complex	6/67	130/19398	5.76038745268828e-06	9.40863283939085e-05	7.41102479293229e-05	ENSDARG00000041314/ENSDARG00000063895/ENSDARG00000063905/ENSDARG00000063911/ENSDARG00000063917/ENSDARG00000063924	6
GO:0005746	CC	GO:0005746	mitochondrial respiratory chain	5/67	82/19398	9.38260870586463e-06	0.00013792434797621	0.000108640732383696	ENSDARG00000041314/ENSDARG00000063895/ENSDARG00000063905/ENSDARG00000063917/ENSDARG00000063924	5
GO:0098798	CC	GO:0098798	mitochondrial protein complex	7/67	235/19398	1.64189809946288e-05	0.000219417291473676	0.000172831378890829	ENSDARG00000041314/ENSDARG00000063895/ENSDARG00000063905/ENSDARG00000063911/ENSDARG00000063917/ENSDARG00000063924/ENSDARG00000092112	7
GO:0045277	CC	GO:0045277	respiratory chain complex IV	3/67	18/19398	3.09663759921351e-05	0.000379338105903656	0.000298798364836392	ENSDARG00000063905/ENSDARG00000063908/ENSDARG00000063912	3
GO:1990204	CC	GO:1990204	oxidoreductase complex	4/67	94/19398	0.000313796201879049	0.00354831089817079	0.00279494592766765	ENSDARG00000041314/ENSDARG00000063895/ENSDARG00000063917/ENSDARG00000063924	4
GO:0005747	CC	GO:0005747	mitochondrial respiratory chain complex I	3/67	44/19398	0.000471342336968169	0.00433045772089505	0.00341103007016438	ENSDARG00000041314/ENSDARG00000063895/ENSDARG00000063917	3
GO:0030964	CC	GO:0030964	NADH dehydrogenase complex	3/67	44/19398	0.000471342336968169	0.00433045772089505	0.00341103007016438	ENSDARG00000041314/ENSDARG00000063895/ENSDARG00000063917	3
GO:0045271	CC	GO:0045271	respiratory chain complex I	3/67	44/19398	0.000471342336968169	0.00433045772089505	0.00341103007016438	ENSDARG00000041314/ENSDARG00000063895/ENSDARG00000063917	3
GO:0005861	CC	GO:0005861	troponin complex	2/67	30/19398	0.00480294547743951	0.041531352069624	0.0327135605274518	ENSDARG00000029995/ENSDARG00000068457	2
GO:0009055	MF	GO:0009055	electron transfer activity	5/62	83/19574	6.49605965268117e-06	0.000967912888249495	0.000779527158321741	ENSDARG00000063905/ENSDARG00000063908/ENSDARG00000063912/ENSDARG00000063924/ENSDARG00000098075	5
GO:0004129	MF	GO:0004129	cytochrome-c oxidase activity	3/62	31/19574	0.000127686857510855	0.00380506835382348	0.00306448458026052	ENSDARG00000063905/ENSDARG00000063908/ENSDARG00000063912	3
GO:0015002	MF	GO:0015002	heme-copper terminal oxidase activity	3/62	31/19574	0.000127686857510855	0.00380506835382348	0.00306448458026052	ENSDARG00000063905/ENSDARG00000063908/ENSDARG00000063912	3
GO:0016675	MF	GO:0016675	oxidoreductase activity, acting on a heme group of donors	3/62	31/19574	0.000127686857510855	0.00380506835382348	0.00306448458026052	ENSDARG00000063905/ENSDARG00000063908/ENSDARG00000063912	3
GO:0016676	MF	GO:0016676	oxidoreductase activity, acting on a heme group of donors, oxygen as acceptor	3/62	31/19574	0.000127686857510855	0.00380506835382348	0.00306448458026052	ENSDARG00000063905/ENSDARG00000063908/ENSDARG00000063912	3
GO:0015078	MF	GO:0015078	proton transmembrane transporter activity	4/62	134/19574	0.000861438390055167	0.02139238668637	0.0172287678011033	ENSDARG00000063905/ENSDARG00000063908/ENSDARG00000063911/ENSDARG00000063912	4
