## Supplementary material for "GLOBAL HOST RESPONSES TO THE MICROBIOTA AT SINGLE CELL RESOLUTION IN GNOTOBIOTIC ZEBRAFISH": Lists of DEGs and GO per Cluster: clu68_GOresults_GFup.tsv

ONTOLOGY	ID	Description	GeneRatio	BgRatio	pvalue	p.adjust	qvalue	geneID	Count
GO:0007601	BP	GO:0007601	visual perception	23/164	186/19170	2.57774537129448e-20	2.57774537129448e-20	1.86609333170357e-17	ENSDARG00000087324/ENSDARG00000087765/ENSDARG00000016793/ENSDARG00000032929/ENSDARG00000030411/ENSDARG00000053862/ENSDARG00000030349/ENSDARG00000024548/ENSDARG00000041925/ENSDARG00000069801/ENSDARG00000007480/ENSDARG00000007576/ENSDARG00000014803/ENSDARG00000053875/ENSDARG00000054890/ENSDARG00000057460/ENSDARG00000059163/ENSDARG00000068507/ENSDARG00000073750/ENSDARG00000076790/ENSDARG00000086658/…	23
GO:0002088	BP	GO:0002088	lens development in camera-type eye	19/164	105/19170	3.46586249290009e-20	3.46586249290009e-20	1.86609333170357e-17	ENSDARG00000087324/ENSDARG00000087765/ENSDARG00000016793/ENSDARG00000032929/ENSDARG00000030411/ENSDARG00000053862/ENSDARG00000030349/ENSDARG00000024548/ENSDARG00000041925/ENSDARG00000069801/ENSDARG00000007576/ENSDARG00000014803/ENSDARG00000053875/ENSDARG00000057460/ENSDARG00000068507/ENSDARG00000073750/ENSDARG00000076790/ENSDARG00000086658/ENSDARG00000088823	19
GO:0050953	BP	GO:0050953	sensory perception of light stimulus	23/164	195/19170	7.67372338742675e-20	7.67372338742675e-20	2.75446281590792e-17	ENSDARG00000087324/ENSDARG00000087765/ENSDARG00000016793/ENSDARG00000032929/ENSDARG00000030411/ENSDARG00000053862/ENSDARG00000030349/ENSDARG00000024548/ENSDARG00000041925/ENSDARG00000069801/ENSDARG00000007480/ENSDARG00000007576/ENSDARG00000014803/ENSDARG00000053875/ENSDARG00000054890/ENSDARG00000057460/ENSDARG00000059163/ENSDARG00000068507/ENSDARG00000073750/ENSDARG00000076790/ENSDARG00000086658/…	23
GO:0043010	BP	GO:0043010	camera-type eye development	27/164	441/19170	8.87578877894394e-16	8.87578877894394e-16	2.38945576864728e-13	ENSDARG00000087324/ENSDARG00000087765/ENSDARG00000016793/ENSDARG00000032929/ENSDARG00000030411/ENSDARG00000053862/ENSDARG00000030349/ENSDARG00000024548/ENSDARG00000041925/ENSDARG00000069801/ENSDARG00000007576/ENSDARG00000008306/ENSDARG00000014803/ENSDARG00000018426/ENSDARG00000039041/ENSDARG00000044601/ENSDARG00000044684/ENSDARG00000053875/ENSDARG00000054578/ENSDARG00000057460/ENSDARG00000057698/…	27
GO:0007600	BP	GO:0007600	sensory perception	23/164	402/19170	5.97239441545569e-13	5.97239441545569e-13	1.28626515516025e-10	ENSDARG00000087324/ENSDARG00000087765/ENSDARG00000016793/ENSDARG00000032929/ENSDARG00000030411/ENSDARG00000053862/ENSDARG00000030349/ENSDARG00000024548/ENSDARG00000041925/ENSDARG00000069801/ENSDARG00000007480/ENSDARG00000007576/ENSDARG00000014803/ENSDARG00000053875/ENSDARG00000054890/ENSDARG00000057460/ENSDARG00000059163/ENSDARG00000068507/ENSDARG00000073750/ENSDARG00000076790/ENSDARG00000086658/…	23
GO:0000323	CC	GO:0000323	lytic vacuole	9/169	196/19398	5.67606212611824e-05	5.67606212611824e-05	0.00558644009254796	ENSDARG00000007836/ENSDARG00000013968/ENSDARG00000039980/ENSDARG00000055120/ENSDARG00000057698/ENSDARG00000059354/ENSDARG00000063095/ENSDARG00000087243/ENSDARG00000095577	9
GO:0005764	CC	GO:0005764	lysosome	9/169	196/19398	5.67606212611824e-05	5.67606212611824e-05	0.00558644009254796	ENSDARG00000007836/ENSDARG00000013968/ENSDARG00000039980/ENSDARG00000055120/ENSDARG00000057698/ENSDARG00000059354/ENSDARG00000063095/ENSDARG00000087243/ENSDARG00000095577	9
GO:0042470	CC	GO:0042470	melanosome	3/169	19/19398	0.000568088488637266	0.000568088488637266	0.0243348620419725	ENSDARG00000006008/ENSDARG00000034572/ENSDARG00000100435	3
GO:0048770	CC	GO:0048770	pigment granule	3/169	19/19398	0.000568088488637266	0.000568088488637266	0.0243348620419725	ENSDARG00000006008/ENSDARG00000034572/ENSDARG00000100435	3
GO:0005773	CC	GO:0005773	vacuole	9/169	270/19398	0.000618131522456521	0.000618131522456521	0.0243348620419725	ENSDARG00000007836/ENSDARG00000013968/ENSDARG00000039980/ENSDARG00000055120/ENSDARG00000057698/ENSDARG00000059354/ENSDARG00000063095/ENSDARG00000087243/ENSDARG00000095577	9
GO:0005791	CC	GO:0005791	rough endoplasmic reticulum	3/169	23/19398	0.0010120482614249	0.0010120482614249	0.0332022850677994	ENSDARG00000019137/ENSDARG00000021669/ENSDARG00000054578	3
GO:0005768	CC	GO:0005768	endosome	9/169	296/19398	0.0011816026474175	0.0011816026474175	0.0332270218145973	ENSDARG00000007323/ENSDARG00000010553/ENSDARG00000041878/ENSDARG00000053979/ENSDARG00000054829/ENSDARG00000055901/ENSDARG00000057075/ENSDARG00000061719/ENSDARG00000087243	9
GO:0005212	MF	GO:0005212	structural constituent of eye lens	21/158	75/19574	4.0989142422289e-27	4.0989142422289e-27	1.1606399275364e-24	ENSDARG00000087324/ENSDARG00000087765/ENSDARG00000016793/ENSDARG00000032929/ENSDARG00000030411/ENSDARG00000053862/ENSDARG00000030349/ENSDARG00000024548/ENSDARG00000041925/ENSDARG00000069801/ENSDARG00000015445/ENSDARG00000007576/ENSDARG00000014803/ENSDARG00000053875/ENSDARG00000057460/ENSDARG00000068507/ENSDARG00000068974/ENSDARG00000073750/ENSDARG00000076790/ENSDARG00000086658/ENSDARG00000088823	21
