## Supplementary material for "GLOBAL HOST RESPONSES TO THE MICROBIOTA AT SINGLE CELL RESOLUTION IN GNOTOBIOTIC ZEBRAFISH": Lists of DEGs and GO per Cluster: clu69_GOresults_CVZup.tsv

ONTOLOGY	ID	Description	GeneRatio	BgRatio	pvalue	p.adjust	qvalue	geneID	Count
GO:0009145	BP	GO:0009145	purine nucleoside triphosphate biosynthetic process	8/62	88/19170	3.93639245138276e-10	3.93639245138276e-10	9.48877759333318e-08	ENSDARG00000001788/ENSDARG00000011841/ENSDARG00000012987/ENSDARG00000019702/ENSDARG00000022456/ENSDARG00000042336/ENSDARG00000063911/ENSDARG00000099420	8
GO:0009206	BP	GO:0009206	purine ribonucleoside triphosphate biosynthetic process	8/62	88/19170	3.93639245138276e-10	3.93639245138276e-10	9.48877759333318e-08	ENSDARG00000001788/ENSDARG00000011841/ENSDARG00000012987/ENSDARG00000019702/ENSDARG00000022456/ENSDARG00000042336/ENSDARG00000063911/ENSDARG00000099420	8
GO:0009201	BP	GO:0009201	ribonucleoside triphosphate biosynthetic process	8/62	100/19170	1.10579290370187e-09	1.10579290370187e-09	1.77702859612441e-07	ENSDARG00000001788/ENSDARG00000011841/ENSDARG00000012987/ENSDARG00000019702/ENSDARG00000022456/ENSDARG00000042336/ENSDARG00000063911/ENSDARG00000099420	8
GO:0009142	BP	GO:0009142	nucleoside triphosphate biosynthetic process	8/62	108/19170	2.05023484245897e-09	2.05023484245897e-09	2.47107252064792e-07	ENSDARG00000001788/ENSDARG00000011841/ENSDARG00000012987/ENSDARG00000019702/ENSDARG00000022456/ENSDARG00000042336/ENSDARG00000063911/ENSDARG00000099420	8
GO:0009205	BP	GO:0009205	purine ribonucleoside triphosphate metabolic process	9/62	169/19170	3.53025120222265e-09	3.53025120222265e-09	3.14577735310801e-07	ENSDARG00000001788/ENSDARG00000011841/ENSDARG00000012987/ENSDARG00000019702/ENSDARG00000022456/ENSDARG00000042336/ENSDARG00000063911/ENSDARG00000063924/ENSDARG00000099420	9
GO:0009144	BP	GO:0009144	purine nucleoside triphosphate metabolic process	9/62	171/19170	3.9150504176235e-09	3.9150504176235e-09	3.14577735310801e-07	ENSDARG00000001788/ENSDARG00000011841/ENSDARG00000012987/ENSDARG00000019702/ENSDARG00000022456/ENSDARG00000042336/ENSDARG00000063911/ENSDARG00000063924/ENSDARG00000099420	9
GO:0009199	BP	GO:0009199	ribonucleoside triphosphate metabolic process	9/62	181/19170	6.44520238653371e-09	6.44520238653371e-09	4.4389514180939e-07	ENSDARG00000001788/ENSDARG00000011841/ENSDARG00000012987/ENSDARG00000019702/ENSDARG00000022456/ENSDARG00000042336/ENSDARG00000063911/ENSDARG00000063924/ENSDARG00000099420	9
GO:0009141	BP	GO:0009141	nucleoside triphosphate metabolic process	9/62	195/19170	1.23487776936075e-08	1.23487776936075e-08	7.44176339956874e-07	ENSDARG00000001788/ENSDARG00000011841/ENSDARG00000012987/ENSDARG00000019702/ENSDARG00000022456/ENSDARG00000042336/ENSDARG00000063911/ENSDARG00000063924/ENSDARG00000099420	9
GO:0009127	BP	GO:0009127	purine nucleoside monophosphate biosynthetic process	7/62	109/19170	6.01293338966147e-08	6.01293338966147e-08	2.89886683417363e-06	ENSDARG00000001788/ENSDARG00000011841/ENSDARG00000012987/ENSDARG00000019702/ENSDARG00000022456/ENSDARG00000042336/ENSDARG00000063911	7
GO:0009168	BP	GO:0009168	purine ribonucleoside monophosphate biosynthetic process	7/62	109/19170	6.01293338966147e-08	6.01293338966147e-08	2.89886683417363e-06	ENSDARG00000001788/ENSDARG00000011841/ENSDARG00000012987/ENSDARG00000019702/ENSDARG00000022456/ENSDARG00000042336/ENSDARG00000063911	7
GO:0006754	BP	GO:0006754	ATP biosynthetic process	6/62	75/19170	1.51173381436813e-07	1.51173381436813e-07	5.32265440108258e-06	ENSDARG00000001788/ENSDARG00000011841/ENSDARG00000012987/ENSDARG00000019702/ENSDARG00000022456/ENSDARG00000063911	6
GO:0009126	BP	GO:0009126	purine nucleoside monophosphate metabolic process	8/62	187/19170	1.52160950355075e-07	1.52160950355075e-07	5.32265440108258e-06	ENSDARG00000001788/ENSDARG00000011841/ENSDARG00000012987/ENSDARG00000019702/ENSDARG00000022456/ENSDARG00000042336/ENSDARG00000063911/ENSDARG00000063924	8
GO:0009167	BP	GO:0009167	purine ribonucleoside monophosphate metabolic process	8/62	187/19170	1.52160950355075e-07	1.52160950355075e-07	5.32265440108258e-06	ENSDARG00000001788/ENSDARG00000011841/ENSDARG00000012987/ENSDARG00000019702/ENSDARG00000022456/ENSDARG00000042336/ENSDARG00000063911/ENSDARG00000063924	8
GO:0009156	BP	GO:0009156	ribonucleoside monophosphate biosynthetic process	7/62	125/19170	1.54566164922267e-07	1.54566164922267e-07	5.32265440108258e-06	ENSDARG00000001788/ENSDARG00000011841/ENSDARG00000012987/ENSDARG00000019702/ENSDARG00000022456/ENSDARG00000042336/ENSDARG00000063911	7
GO:0009152	BP	GO:0009152	purine ribonucleotide biosynthetic process	8/62	191/19170	1.79006251990362e-07	1.79006251990362e-07	5.47934832889325e-06	ENSDARG00000001788/ENSDARG00000011841/ENSDARG00000012987/ENSDARG00000019702/ENSDARG00000022456/ENSDARG00000042336/ENSDARG00000063911/ENSDARG00000099420	8
GO:0009124	BP	GO:0009124	nucleoside monophosphate biosynthetic process	7/62	128/19170	1.81847368120475e-07	1.81847368120475e-07	5.47934832889325e-06	ENSDARG00000001788/ENSDARG00000011841/ENSDARG00000012987/ENSDARG00000019702/ENSDARG00000022456/ENSDARG00000042336/ENSDARG00000063911	7
GO:0006164	BP	GO:0006164	purine nucleotide biosynthetic process	8/62	198/19170	2.35824300826508e-07	2.35824300826508e-07	6.68777274170531e-06	ENSDARG00000001788/ENSDARG00000011841/ENSDARG00000012987/ENSDARG00000019702/ENSDARG00000022456/ENSDARG00000042336/ENSDARG00000063911/ENSDARG00000099420	8
GO:0009161	BP	GO:0009161	ribonucleoside monophosphate metabolic process	8/62	203/19170	2.85315901460631e-07	2.85315901460631e-07	7.64179431982276e-06	ENSDARG00000001788/ENSDARG00000011841/ENSDARG00000012987/ENSDARG00000019702/ENSDARG00000022456/ENSDARG00000042336/ENSDARG00000063911/ENSDARG00000063924	8
GO:0009123	BP	GO:0009123	nucleoside monophosphate metabolic process	8/62	207/19170	3.31083907507268e-07	3.31083907507268e-07	8.27925047740167e-06	ENSDARG00000001788/ENSDARG00000011841/ENSDARG00000012987/ENSDARG00000019702/ENSDARG00000022456/ENSDARG00000042336/ENSDARG00000063911/ENSDARG00000063924	8
GO:0009260	BP	GO:0009260	ribonucleotide biosynthetic process	8/62	208/19170	3.43462356049414e-07	3.43462356049414e-07	8.27925047740167e-06	ENSDARG00000001788/ENSDARG00000011841/ENSDARG00000012987/ENSDARG00000019702/ENSDARG00000022456/ENSDARG00000042336/ENSDARG00000063911/ENSDARG00000099420	8
GO:0046390	BP	GO:0046390	ribose phosphate biosynthetic process	8/62	212/19170	3.97027154336099e-07	3.97027154336099e-07	9.11470860581119e-06	ENSDARG00000001788/ENSDARG00000011841/ENSDARG00000012987/ENSDARG00000019702/ENSDARG00000022456/ENSDARG00000042336/ENSDARG00000063911/ENSDARG00000099420	8
GO:0072522	BP	GO:0072522	purine-containing compound biosynthetic process	8/62	214/19170	4.26390802715799e-07	4.26390802715799e-07	9.34387500688211e-06	ENSDARG00000001788/ENSDARG00000011841/ENSDARG00000012987/ENSDARG00000019702/ENSDARG00000022456/ENSDARG00000042336/ENSDARG00000063911/ENSDARG00000099420	8
GO:0046034	BP	GO:0046034	ATP metabolic process	7/62	150/19170	5.3533530035659e-07	5.3533530035659e-07	1.1221215906788e-05	ENSDARG00000001788/ENSDARG00000011841/ENSDARG00000012987/ENSDARG00000019702/ENSDARG00000022456/ENSDARG00000063911/ENSDARG00000063924	7
GO:0009150	BP	GO:0009150	purine ribonucleotide metabolic process	9/62	324/19170	9.30120450866558e-07	9.30120450866558e-07	1.86839985305651e-05	ENSDARG00000001788/ENSDARG00000011841/ENSDARG00000012987/ENSDARG00000019702/ENSDARG00000022456/ENSDARG00000042336/ENSDARG00000063911/ENSDARG00000063924/ENSDARG00000099420	9
GO:0006163	BP	GO:0006163	purine nucleotide metabolic process	9/62	335/19170	1.22649275735966e-06	1.22649275735966e-06	2.36519445419252e-05	ENSDARG00000001788/ENSDARG00000011841/ENSDARG00000012987/ENSDARG00000019702/ENSDARG00000022456/ENSDARG00000042336/ENSDARG00000063911/ENSDARG00000063924/ENSDARG00000099420	9
GO:0009259	BP	GO:0009259	ribonucleotide metabolic process	9/62	344/19170	1.5265889780097e-06	1.5265889780097e-06	2.83067915760504e-05	ENSDARG00000001788/ENSDARG00000011841/ENSDARG00000012987/ENSDARG00000019702/ENSDARG00000022456/ENSDARG00000042336/ENSDARG00000063911/ENSDARG00000063924/ENSDARG00000099420	9
GO:0009165	BP	GO:0009165	nucleotide biosynthetic process	8/62	261/19170	1.89986426708887e-06	1.89986426708887e-06	3.39235023129319e-05	ENSDARG00000001788/ENSDARG00000011841/ENSDARG00000012987/ENSDARG00000019702/ENSDARG00000022456/ENSDARG00000042336/ENSDARG00000063911/ENSDARG00000099420	8
GO:1901293	BP	GO:1901293	nucleoside phosphate biosynthetic process	8/62	266/19170	2.188162122006e-06	2.188162122006e-06	3.767587413078e-05	ENSDARG00000001788/ENSDARG00000011841/ENSDARG00000012987/ENSDARG00000019702/ENSDARG00000022456/ENSDARG00000042336/ENSDARG00000063911/ENSDARG00000099420	8
GO:0019693	BP	GO:0019693	ribose phosphate metabolic process	9/62	364/19170	2.42854839440168e-06	2.42854839440168e-06	4.03729642336106e-05	ENSDARG00000001788/ENSDARG00000011841/ENSDARG00000012987/ENSDARG00000019702/ENSDARG00000022456/ENSDARG00000042336/ENSDARG00000063911/ENSDARG00000063924/ENSDARG00000099420	9
GO:0072521	BP	GO:0072521	purine-containing compound metabolic process	9/62	381/19170	3.52508391715176e-06	3.52508391715176e-06	5.66487169844037e-05	ENSDARG00000001788/ENSDARG00000011841/ENSDARG00000012987/ENSDARG00000019702/ENSDARG00000022456/ENSDARG00000042336/ENSDARG00000063911/ENSDARG00000063924/ENSDARG00000099420	9
GO:0090407	BP	GO:0090407	organophosphate biosynthetic process	9/62	413/19170	6.77197427890187e-06	6.77197427890187e-06	0.000105316272317048	ENSDARG00000001788/ENSDARG00000011841/ENSDARG00000012987/ENSDARG00000019702/ENSDARG00000022456/ENSDARG00000035327/ENSDARG00000042336/ENSDARG00000063911/ENSDARG00000099420	9
GO:0009117	BP	GO:0009117	nucleotide metabolic process	9/62	446/19170	1.25314484070436e-05	1.25314484070436e-05	0.000188796163500854	ENSDARG00000001788/ENSDARG00000011841/ENSDARG00000012987/ENSDARG00000019702/ENSDARG00000022456/ENSDARG00000042336/ENSDARG00000063911/ENSDARG00000063924/ENSDARG00000099420	9
GO:0006753	BP	GO:0006753	nucleoside phosphate metabolic process	9/62	453/19170	1.41833152999434e-05	1.41833152999434e-05	0.000207207604700928	ENSDARG00000001788/ENSDARG00000011841/ENSDARG00000012987/ENSDARG00000019702/ENSDARG00000022456/ENSDARG00000042336/ENSDARG00000063911/ENSDARG00000063924/ENSDARG00000099420	9
GO:0006165	BP	GO:0006165	nucleoside diphosphate phosphorylation	4/62	56/19170	3.2116202703203e-05	3.2116202703203e-05	0.000455393833995881	ENSDARG00000012987/ENSDARG00000019702/ENSDARG00000022456/ENSDARG00000099420	4
GO:0046939	BP	GO:0046939	nucleotide phosphorylation	4/62	58/19170	3.69197399416926e-05	3.69197399416926e-05	0.000508548598294593	ENSDARG00000012987/ENSDARG00000019702/ENSDARG00000022456/ENSDARG00000099420	4
GO:0034404	BP	GO:0034404	nucleobase-containing small molecule biosynthetic process	5/62	119/19170	4.13231025511489e-05	4.13231025511489e-05	0.000553391256386731	ENSDARG00000012987/ENSDARG00000019702/ENSDARG00000022456/ENSDARG00000042336/ENSDARG00000099420	5
GO:0009132	BP	GO:0009132	nucleoside diphosphate metabolic process	4/62	63/19170	5.12121000470138e-05	5.12121000470138e-05	0.000649726920264053	ENSDARG00000012987/ENSDARG00000019702/ENSDARG00000022456/ENSDARG00000099420	4
GO:1902600	BP	GO:1902600	proton transmembrane transport	4/62	63/19170	5.12121000470138e-05	5.12121000470138e-05	0.000649726920264053	ENSDARG00000001788/ENSDARG00000011841/ENSDARG00000019856/ENSDARG00000063911	4
GO:0015985	BP	GO:0015985	energy coupled proton transport, down electrochemical gradient	3/62	23/19170	5.44801971891495e-05	5.44801971891495e-05	0.000656629745069223	ENSDARG00000001788/ENSDARG00000011841/ENSDARG00000063911	3
GO:0015986	BP	GO:0015986	ATP synthesis coupled proton transport	3/62	23/19170	5.44801971891495e-05	5.44801971891495e-05	0.000656629745069223	ENSDARG00000001788/ENSDARG00000011841/ENSDARG00000063911	3
GO:0006096	BP	GO:0006096	glycolytic process	3/62	47/19170	0.000471990005400243	0.000471990005400243	0.00541783013717573	ENSDARG00000012987/ENSDARG00000019702/ENSDARG00000022456	3
GO:0006757	BP	GO:0006757	ATP generation from ADP	3/62	47/19170	0.000471990005400243	0.000471990005400243	0.00541783013717573	ENSDARG00000012987/ENSDARG00000019702/ENSDARG00000022456	3
GO:0042866	BP	GO:0042866	pyruvate biosynthetic process	3/62	48/19170	0.000502299574790055	0.000502299574790055	0.00563165741135484	ENSDARG00000012987/ENSDARG00000019702/ENSDARG00000022456	3
GO:0046031	BP	GO:0046031	ADP metabolic process	3/62	51/19170	0.000600629564733078	0.000600629564733078	0.00652318568267533	ENSDARG00000012987/ENSDARG00000019702/ENSDARG00000022456	3
GO:0009135	BP	GO:0009135	purine nucleoside diphosphate metabolic process	3/62	52/19170	0.000635939390243348	0.000635939390243348	0.00652318568267533	ENSDARG00000012987/ENSDARG00000019702/ENSDARG00000022456	3
GO:0009179	BP	GO:0009179	purine ribonucleoside diphosphate metabolic process	3/62	52/19170	0.000635939390243348	0.000635939390243348	0.00652318568267533	ENSDARG00000012987/ENSDARG00000019702/ENSDARG00000022456	3
GO:0009185	BP	GO:0009185	ribonucleoside diphosphate metabolic process	3/62	52/19170	0.000635939390243348	0.000635939390243348	0.00652318568267533	ENSDARG00000012987/ENSDARG00000019702/ENSDARG00000022456	3
GO:0017144	BP	GO:0017144	drug metabolic process	7/62	467/19170	0.000753126807679025	0.000753126807679025	0.00756429995432003	ENSDARG00000001788/ENSDARG00000011841/ENSDARG00000012987/ENSDARG00000019702/ENSDARG00000022456/ENSDARG00000063911/ENSDARG00000063924	7
GO:0006183	BP	GO:0006183	GTP biosynthetic process	2/62	13/19170	0.000784559834786977	0.000784559834786977	0.00771919235945081	ENSDARG00000042336/ENSDARG00000099420	2
GO:0006090	BP	GO:0006090	pyruvate metabolic process	3/62	63/19170	0.00111419559613611	0.00111419559613611	0.0107431912216913	ENSDARG00000012987/ENSDARG00000019702/ENSDARG00000022456	3
GO:0019359	BP	GO:0019359	nicotinamide nucleotide biosynthetic process	3/62	67/19170	0.00133181810585855	0.00133181810585855	0.0123476253539112	ENSDARG00000012987/ENSDARG00000019702/ENSDARG00000022456	3
GO:0019363	BP	GO:0019363	pyridine nucleotide biosynthetic process	3/62	67/19170	0.00133181810585855	0.00133181810585855	0.0123476253539112	ENSDARG00000012987/ENSDARG00000019702/ENSDARG00000022456	3
GO:0072525	BP	GO:0072525	pyridine-containing compound biosynthetic process	3/62	71/19170	0.00157446741070956	0.00157446741070956	0.0143218684032766	ENSDARG00000012987/ENSDARG00000019702/ENSDARG00000022456	3
GO:0009166	BP	GO:0009166	nucleotide catabolic process	3/62	72/19170	0.00163915954286076	0.00163915954286076	0.0146342119031234	ENSDARG00000012987/ENSDARG00000019702/ENSDARG00000022456	3
GO:1901070	BP	GO:1901070	guanosine-containing compound biosynthetic process	2/62	19/19170	0.00169863699675069	0.00169863699675069	0.0148894879332405	ENSDARG00000042336/ENSDARG00000099420	2
GO:1901292	BP	GO:1901292	nucleoside phosphate catabolic process	3/62	75/19170	0.00184315281215023	0.00184315281215023	0.0158677441346768	ENSDARG00000012987/ENSDARG00000019702/ENSDARG00000022456	3
GO:0046039	BP	GO:0046039	GTP metabolic process	2/62	20/19170	0.00188345081414651	0.00188345081414651	0.0159302026385799	ENSDARG00000042336/ENSDARG00000099420	2
GO:0017156	BP	GO:0017156	calcium ion regulated exocytosis	3/62	83/19170	0.00246242425867465	0.00246242425867465	0.0204680637109436	ENSDARG00000057913/ENSDARG00000058117/ENSDARG00000076730	3
GO:0014046	BP	GO:0014046	dopamine secretion	2/62	25/19170	0.0029431071422361	0.0029431071422361	0.0236481240551603	ENSDARG00000057913/ENSDARG00000076730	2
GO:0014059	BP	GO:0014059	regulation of dopamine secretion	2/62	25/19170	0.0029431071422361	0.0029431071422361	0.0236481240551603	ENSDARG00000057913/ENSDARG00000076730	2
GO:0016052	BP	GO:0016052	carbohydrate catabolic process	3/62	89/19170	0.00300201787274445	0.00300201787274445	0.0237260428941666	ENSDARG00000012987/ENSDARG00000019702/ENSDARG00000022456	3
GO:0045055	BP	GO:0045055	regulated exocytosis	3/62	90/19170	0.00309843837159981	0.00309843837159981	0.0240931201051395	ENSDARG00000057913/ENSDARG00000058117/ENSDARG00000076730	3
GO:0019362	BP	GO:0019362	pyridine nucleotide metabolic process	3/62	93/19170	0.00339906581935239	0.00339906581935239	0.0241867836495462	ENSDARG00000012987/ENSDARG00000019702/ENSDARG00000022456	3
GO:0046496	BP	GO:0046496	nicotinamide nucleotide metabolic process	3/62	93/19170	0.00339906581935239	0.00339906581935239	0.0241867836495462	ENSDARG00000012987/ENSDARG00000019702/ENSDARG00000022456	3
GO:0015872	BP	GO:0015872	dopamine transport	2/62	27/19170	0.00342915426246272	0.00342915426246272	0.0241867836495462	ENSDARG00000057913/ENSDARG00000076730	2
GO:0050432	BP	GO:0050432	catecholamine secretion	2/62	27/19170	0.00342915426246272	0.00342915426246272	0.0241867836495462	ENSDARG00000057913/ENSDARG00000076730	2
GO:0050433	BP	GO:0050433	regulation of catecholamine secretion	2/62	27/19170	0.00342915426246272	0.00342915426246272	0.0241867836495462	ENSDARG00000057913/ENSDARG00000076730	2
GO:2001023	BP	GO:2001023	regulation of response to drug	2/62	27/19170	0.00342915426246272	0.00342915426246272	0.0241867836495462	ENSDARG00000057913/ENSDARG00000076730	2
GO:0044283	BP	GO:0044283	small molecule biosynthetic process	6/62	455/19170	0.0034616673978772	0.0034616673978772	0.0241867836495462	ENSDARG00000012987/ENSDARG00000019702/ENSDARG00000022456/ENSDARG00000042336/ENSDARG00000054849/ENSDARG00000099420	6
GO:1901068	BP	GO:1901068	guanosine-containing compound metabolic process	2/62	28/19170	0.00368527208755841	0.00368527208755841	0.0253812724225827	ENSDARG00000042336/ENSDARG00000099420	2
GO:0072524	BP	GO:0072524	pyridine-containing compound metabolic process	3/62	97/19170	0.00382685501688652	0.00382685501688652	0.0259851682391998	ENSDARG00000012987/ENSDARG00000019702/ENSDARG00000022456	3
GO:0051937	BP	GO:0051937	catecholamine transport	2/62	29/19170	0.0039500432316343	0.0039500432316343	0.0260868031735907	ENSDARG00000057913/ENSDARG00000076730	2
GO:0051952	BP	GO:0051952	regulation of amine transport	2/62	29/19170	0.0039500432316343	0.0039500432316343	0.0260868031735907	ENSDARG00000057913/ENSDARG00000076730	2
GO:0042451	BP	GO:0042451	purine nucleoside biosynthetic process	2/62	30/19170	0.00422341088633822	0.00422341088633822	0.0271483815570934	ENSDARG00000042336/ENSDARG00000099420	2
GO:0046129	BP	GO:0046129	purine ribonucleoside biosynthetic process	2/62	30/19170	0.00422341088633822	0.00422341088633822	0.0271483815570934	ENSDARG00000042336/ENSDARG00000099420	2
GO:0015837	BP	GO:0015837	amine transport	2/62	31/19170	0.00450531850993301	0.00450531850993301	0.0282082826732648	ENSDARG00000057913/ENSDARG00000076730	2
GO:0015844	BP	GO:0015844	monoamine transport	2/62	31/19170	0.00450531850993301	0.00450531850993301	0.0282082826732648	ENSDARG00000057913/ENSDARG00000076730	2
GO:0006733	BP	GO:0006733	oxidoreduction coenzyme metabolic process	3/62	114/19170	0.00600368620341905	0.00600368620341905	0.0371078040643175	ENSDARG00000012987/ENSDARG00000019702/ENSDARG00000022456	3
GO:0006091	BP	GO:0006091	generation of precursor metabolites and energy	4/62	228/19170	0.00634268493623255	0.00634268493623255	0.03870685810519	ENSDARG00000012987/ENSDARG00000019702/ENSDARG00000022456/ENSDARG00000063924	4
GO:0015893	BP	GO:0015893	drug transport	3/62	118/19170	0.00660360360458532	0.00660360360458532	0.0397954006697379	ENSDARG00000053475/ENSDARG00000057913/ENSDARG00000076730	3
GO:0071277	BP	GO:0071277	cellular response to calcium ion	2/62	39/19170	0.00706132049748757	0.00706132049748757	0.0420283923047344	ENSDARG00000057913/ENSDARG00000076730	2
GO:0046394	BP	GO:0046394	carboxylic acid biosynthetic process	4/62	237/19170	0.00725494911048515	0.00725494911048515	0.0423619293646782	ENSDARG00000012987/ENSDARG00000019702/ENSDARG00000022456/ENSDARG00000054849	4
GO:0023061	BP	GO:0023061	signal release	3/62	123/19170	0.00740212418173256	0.00740212418173256	0.0423619293646782	ENSDARG00000036754/ENSDARG00000057913/ENSDARG00000058117	3
GO:0046434	BP	GO:0046434	organophosphate catabolic process	3/62	123/19170	0.00740212418173256	0.00740212418173256	0.0423619293646782	ENSDARG00000012987/ENSDARG00000019702/ENSDARG00000022456	3
GO:0016053	BP	GO:0016053	organic acid biosynthetic process	4/62	239/19170	0.00746883361615232	0.00746883361615232	0.0423619293646782	ENSDARG00000012987/ENSDARG00000019702/ENSDARG00000022456/ENSDARG00000054849	4
GO:0071248	BP	GO:0071248	cellular response to metal ion	2/62	43/19170	0.00853410559571933	0.00853410559571933	0.0478411305121108	ENSDARG00000057913/ENSDARG00000076730	2
GO:0071241	BP	GO:0071241	cellular response to inorganic substance	2/62	44/19170	0.00892200686911021	0.00892200686911021	0.0494407640175738	ENSDARG00000057913/ENSDARG00000076730	2
GO:0031966	CC	GO:0031966	mitochondrial membrane	8/67	407/19398	7.75238133862908e-05	7.75238133862908e-05	0.00523472074051892	ENSDARG00000011841/ENSDARG00000028067/ENSDARG00000028889/ENSDARG00000063911/ENSDARG00000063924/ENSDARG00000067593/ENSDARG00000077256/ENSDARG00000077515	8
GO:0005740	CC	GO:0005740	mitochondrial envelope	8/67	439/19398	0.000130868018512973	0.000130868018512973	0.00523472074051892	ENSDARG00000011841/ENSDARG00000028067/ENSDARG00000028889/ENSDARG00000063911/ENSDARG00000063924/ENSDARG00000067593/ENSDARG00000077256/ENSDARG00000077515	8
GO:0005743	CC	GO:0005743	mitochondrial inner membrane	6/67	291/19398	0.000501498790059776	0.000501498790059776	0.0133733010682607	ENSDARG00000011841/ENSDARG00000028889/ENSDARG00000063911/ENSDARG00000063924/ENSDARG00000067593/ENSDARG00000077515	6
GO:0019866	CC	GO:0019866	organelle inner membrane	6/67	326/19398	0.000907456867283199	0.000907456867283199	0.014200928765698	ENSDARG00000011841/ENSDARG00000028889/ENSDARG00000063911/ENSDARG00000063924/ENSDARG00000067593/ENSDARG00000077515	6
GO:0045263	CC	GO:0045263	proton-transporting ATP synthase complex, coupling factor F(o)	2/67	14/19398	0.00104118480700009	0.00104118480700009	0.014200928765698	ENSDARG00000011841/ENSDARG00000063911	2
GO:0098800	CC	GO:0098800	inner mitochondrial membrane protein complex	4/67	130/19398	0.00106506965742735	0.00106506965742735	0.014200928765698	ENSDARG00000011841/ENSDARG00000028889/ENSDARG00000063911/ENSDARG00000063924	4
GO:0005753	CC	GO:0005753	mitochondrial proton-transporting ATP synthase complex	2/67	19/19398	0.00193482747369152	0.00193482747369152	0.0214502514927541	ENSDARG00000011841/ENSDARG00000063911	2
GO:0045259	CC	GO:0045259	proton-transporting ATP synthase complex	2/67	20/19398	0.00214502514927541	0.00214502514927541	0.0214502514927541	ENSDARG00000011841/ENSDARG00000063911	2
GO:0033177	CC	GO:0033177	proton-transporting two-sector ATPase complex, proton-transporting domain	2/67	29/19398	0.00449272047264531	0.00449272047264531	0.0384269163106112	ENSDARG00000011841/ENSDARG00000063911	2
GO:0044455	CC	GO:0044455	mitochondrial membrane part	4/67	197/19398	0.0048033645388264	0.0048033645388264	0.0384269163106112	ENSDARG00000011841/ENSDARG00000028889/ENSDARG00000063911/ENSDARG00000063924	4
GO:0046933	MF	GO:0046933	proton-transporting ATP synthase activity, rotational mechanism	3/69	17/19574	2.75159672260797e-05	2.75159672260797e-05	0.00327295189110211	ENSDARG00000001788/ENSDARG00000011841/ENSDARG00000063911	3
GO:0015405	MF	GO:0015405	P-P-bond-hydrolysis-driven transmembrane transporter activity	5/69	147/19574	0.000170374671331171	0.000170374671331171	0.00362326424448579	ENSDARG00000001788/ENSDARG00000011841/ENSDARG00000018637/ENSDARG00000019856/ENSDARG00000063911	5
GO:0015399	MF	GO:0015399	primary active transmembrane transporter activity	5/69	148/19574	0.000175853875934096	0.000175853875934096	0.00362326424448579	ENSDARG00000001788/ENSDARG00000011841/ENSDARG00000018637/ENSDARG00000019856/ENSDARG00000063911	5
GO:0019829	MF	GO:0019829	cation-transporting ATPase activity	4/69	80/19574	0.000182766426491761	0.000182766426491761	0.00362326424448579	ENSDARG00000001788/ENSDARG00000011841/ENSDARG00000019856/ENSDARG00000063911	4
GO:0022853	MF	GO:0022853	active ion transmembrane transporter activity	4/69	80/19574	0.000182766426491761	0.000182766426491761	0.00362326424448579	ENSDARG00000001788/ENSDARG00000011841/ENSDARG00000019856/ENSDARG00000063911	4
GO:0042625	MF	GO:0042625	ATPase coupled ion transmembrane transporter activity	4/69	80/19574	0.000182766426491761	0.000182766426491761	0.00362326424448579	ENSDARG00000001788/ENSDARG00000011841/ENSDARG00000019856/ENSDARG00000063911	4
GO:0044769	MF	GO:0044769	ATPase activity, coupled to transmembrane movement of ions, rotational mechanism	3/69	43/19574	0.000467658887911612	0.000467658887911612	0.00794668486225747	ENSDARG00000001788/ENSDARG00000011841/ENSDARG00000063911	3
GO:0042626	MF	GO:0042626	ATPase activity, coupled to transmembrane movement of substances	4/69	140/19574	0.00151196189081929	0.00151196189081929	0.0199826542295415	ENSDARG00000001788/ENSDARG00000011841/ENSDARG00000019856/ENSDARG00000063911	4
GO:0043492	MF	GO:0043492	ATPase activity, coupled to movement of substances	4/69	140/19574	0.00151196189081929	0.00151196189081929	0.0199826542295415	ENSDARG00000001788/ENSDARG00000011841/ENSDARG00000019856/ENSDARG00000063911	4
GO:0001786	MF	GO:0001786	phosphatidylserine binding	2/69	27/19574	0.00406065105059631	0.00406065105059631	0.0483003756544613	ENSDARG00000057913/ENSDARG00000076730	2
