## Supplementary material for "GLOBAL HOST RESPONSES TO THE MICROBIOTA AT SINGLE CELL RESOLUTION IN GNOTOBIOTIC ZEBRAFISH": Lists of DEGs and GO per Cluster: clu69_GOresults_GFup.tsv

ONTOLOGY	ID	Description	GeneRatio	BgRatio	pvalue	p.adjust	qvalue	geneID	Count
GO:0002088	BP	GO:0002088	lens development in camera-type eye	21/167	105/19170	5.19035095263454e-23	5.19035095263454e-23	5.25591328045729e-20	ENSDARG00000024548/ENSDARG00000069801/ENSDARG00000032929/ENSDARG00000030411/ENSDARG00000076790/ENSDARG00000087765/ENSDARG00000086658/ENSDARG00000068507/ENSDARG00000016793/ENSDARG00000007576/ENSDARG00000017844/ENSDARG00000030349/ENSDARG00000039910/ENSDARG00000041925/ENSDARG00000053862/ENSDARG00000053875/ENSDARG00000057460/ENSDARG00000073750/ENSDARG00000074001/ENSDARG00000087324/ENSDARG00000088823	21
GO:0007601	BP	GO:0007601	visual perception	19/167	186/19170	3.09192853261114e-15	3.09192853261114e-15	1.56549223598522e-12	ENSDARG00000024548/ENSDARG00000069801/ENSDARG00000032929/ENSDARG00000030411/ENSDARG00000076790/ENSDARG00000087765/ENSDARG00000086658/ENSDARG00000068507/ENSDARG00000016793/ENSDARG00000007576/ENSDARG00000030349/ENSDARG00000041925/ENSDARG00000053862/ENSDARG00000053875/ENSDARG00000057460/ENSDARG00000073750/ENSDARG00000074001/ENSDARG00000087324/ENSDARG00000088823	19
GO:0050953	BP	GO:0050953	sensory perception of light stimulus	19/167	195/19170	7.42859413992175e-15	7.42859413992175e-15	2.50747633775604e-12	ENSDARG00000024548/ENSDARG00000069801/ENSDARG00000032929/ENSDARG00000030411/ENSDARG00000076790/ENSDARG00000087765/ENSDARG00000086658/ENSDARG00000068507/ENSDARG00000016793/ENSDARG00000007576/ENSDARG00000030349/ENSDARG00000041925/ENSDARG00000053862/ENSDARG00000053875/ENSDARG00000057460/ENSDARG00000073750/ENSDARG00000074001/ENSDARG00000087324/ENSDARG00000088823	19
GO:0043010	BP	GO:0043010	camera-type eye development	25/167	441/19170	1.00785404465009e-13	1.00785404465009e-13	2.55146208145629e-11	ENSDARG00000024548/ENSDARG00000069801/ENSDARG00000032929/ENSDARG00000030411/ENSDARG00000076790/ENSDARG00000087765/ENSDARG00000086658/ENSDARG00000068507/ENSDARG00000016793/ENSDARG00000007576/ENSDARG00000017844/ENSDARG00000020840/ENSDARG00000030349/ENSDARG00000035634/ENSDARG00000039910/ENSDARG00000041925/ENSDARG00000053862/ENSDARG00000053875/ENSDARG00000055283/ENSDARG00000057460/ENSDARG00000073750/…	25
GO:0007600	BP	GO:0007600	sensory perception	20/167	402/19170	3.60338645958017e-10	3.60338645958017e-10	7.29780584024447e-08	ENSDARG00000024548/ENSDARG00000069801/ENSDARG00000032929/ENSDARG00000030411/ENSDARG00000076790/ENSDARG00000087765/ENSDARG00000086658/ENSDARG00000068507/ENSDARG00000016793/ENSDARG00000007576/ENSDARG00000012684/ENSDARG00000030349/ENSDARG00000041925/ENSDARG00000053862/ENSDARG00000053875/ENSDARG00000057460/ENSDARG00000073750/ENSDARG00000074001/ENSDARG00000087324/ENSDARG00000088823	20
GO:0005212	MF	GO:0005212	structural constituent of eye lens	19/164	75/19574	2.28352058911697e-23	2.28352058911697e-23	4.78337470772924e-21	ENSDARG00000024548/ENSDARG00000069801/ENSDARG00000032929/ENSDARG00000030411/ENSDARG00000076790/ENSDARG00000087765/ENSDARG00000086658/ENSDARG00000068507/ENSDARG00000016793/ENSDARG00000007576/ENSDARG00000030349/ENSDARG00000041925/ENSDARG00000053862/ENSDARG00000053875/ENSDARG00000057460/ENSDARG00000073750/ENSDARG00000074001/ENSDARG00000087324/ENSDARG00000088823	19
