## Supplementary material for "GLOBAL HOST RESPONSES TO THE MICROBIOTA AT SINGLE CELL RESOLUTION IN GNOTOBIOTIC ZEBRAFISH": Lists of DEGs and GO per Cluster: clu72_GOresults_CVZup_fdr.tsv

ONTOLOGY	ID	Description	GeneRatio	BgRatio	pvalue	p.adjust	qvalue	geneID	Count
GO:0046034	BP	GO:0046034	ATP metabolic process	9/112	150/19170	2.39232209096122e-07	0.000118444301118154	0.000103826106610082	ENSDARG00000001788/ENSDARG00000039914/ENSDARG00000040988/ENSDARG00000056008/ENSDARG00000070083/ENSDARG00000095897/ENSDARG00000099663/ENSDARG00000099730/ENSDARG00000104517	9
GO:0006754	BP	GO:0006754	ATP biosynthetic process	7/112	75/19170	2.75131942202448e-07	0.000118444301118154	0.000103826106610082	ENSDARG00000001788/ENSDARG00000039914/ENSDARG00000040988/ENSDARG00000056008/ENSDARG00000070083/ENSDARG00000095897/ENSDARG00000099730	7
GO:0009205	BP	GO:0009205	purine ribonucleoside triphosphate metabolic process	9/112	169/19170	6.56364894381126e-07	0.000118648623943117	0.000104005212258959	ENSDARG00000001788/ENSDARG00000039914/ENSDARG00000040988/ENSDARG00000056008/ENSDARG00000070083/ENSDARG00000095897/ENSDARG00000099663/ENSDARG00000099730/ENSDARG00000104517	9
GO:0009144	BP	GO:0009144	purine nucleoside triphosphate metabolic process	9/112	171/19170	7.2450392830683e-07	0.000118648623943117	0.000104005212258959	ENSDARG00000001788/ENSDARG00000039914/ENSDARG00000040988/ENSDARG00000056008/ENSDARG00000070083/ENSDARG00000095897/ENSDARG00000099663/ENSDARG00000099730/ENSDARG00000104517	9
GO:0009145	BP	GO:0009145	purine nucleoside triphosphate biosynthetic process	7/112	88/19170	8.26819679046114e-07	0.000118648623943117	0.000104005212258959	ENSDARG00000001788/ENSDARG00000039914/ENSDARG00000040988/ENSDARG00000056008/ENSDARG00000070083/ENSDARG00000095897/ENSDARG00000099730	7
GO:0009206	BP	GO:0009206	purine ribonucleoside triphosphate biosynthetic process	7/112	88/19170	8.26819679046114e-07	0.000118648623943117	0.000104005212258959	ENSDARG00000001788/ENSDARG00000039914/ENSDARG00000040988/ENSDARG00000056008/ENSDARG00000070083/ENSDARG00000095897/ENSDARG00000099730	7
GO:0009199	BP	GO:0009199	ribonucleoside triphosphate metabolic process	9/112	181/19170	1.16509333488863e-06	0.000143306480191302	0.000125619837761677	ENSDARG00000001788/ENSDARG00000039914/ENSDARG00000040988/ENSDARG00000056008/ENSDARG00000070083/ENSDARG00000095897/ENSDARG00000099663/ENSDARG00000099730/ENSDARG00000104517	9
GO:0009126	BP	GO:0009126	purine nucleoside monophosphate metabolic process	9/112	187/19170	1.52778927950051e-06	0.000146158507738882	0.000128119872912499	ENSDARG00000001788/ENSDARG00000039914/ENSDARG00000040988/ENSDARG00000056008/ENSDARG00000070083/ENSDARG00000095897/ENSDARG00000099663/ENSDARG00000099730/ENSDARG00000104517	9
GO:0009167	BP	GO:0009167	purine ribonucleoside monophosphate metabolic process	9/112	187/19170	1.52778927950051e-06	0.000146158507738882	0.000128119872912499	ENSDARG00000001788/ENSDARG00000039914/ENSDARG00000040988/ENSDARG00000056008/ENSDARG00000070083/ENSDARG00000095897/ENSDARG00000099663/ENSDARG00000099730/ENSDARG00000104517	9
GO:0009201	BP	GO:0009201	ribonucleoside triphosphate biosynthetic process	7/112	100/19170	1.9683512705349e-06	0.000169088816395069	0.000148220161813392	ENSDARG00000001788/ENSDARG00000039914/ENSDARG00000040988/ENSDARG00000056008/ENSDARG00000070083/ENSDARG00000095897/ENSDARG00000099730	7
GO:0009141	BP	GO:0009141	nucleoside triphosphate metabolic process	9/112	195/19170	2.1602520096931e-06	0.000169088816395069	0.000148220161813392	ENSDARG00000001788/ENSDARG00000039914/ENSDARG00000040988/ENSDARG00000056008/ENSDARG00000070083/ENSDARG00000095897/ENSDARG00000099663/ENSDARG00000099730/ENSDARG00000104517	9
GO:0009161	BP	GO:0009161	ribonucleoside monophosphate metabolic process	9/112	203/19170	3.00662960842965e-06	0.000189822698848261	0.000166395103703408	ENSDARG00000001788/ENSDARG00000039914/ENSDARG00000040988/ENSDARG00000056008/ENSDARG00000070083/ENSDARG00000095897/ENSDARG00000099663/ENSDARG00000099730/ENSDARG00000104517	9
GO:0009142	BP	GO:0009142	nucleoside triphosphate biosynthetic process	7/112	108/19170	3.29972477171434e-06	0.000189822698848261	0.000166395103703408	ENSDARG00000001788/ENSDARG00000039914/ENSDARG00000040988/ENSDARG00000056008/ENSDARG00000070083/ENSDARG00000095897/ENSDARG00000099730	7
GO:0009127	BP	GO:0009127	purine nucleoside monophosphate biosynthetic process	7/112	109/19170	3.50932891231624e-06	0.000189822698848261	0.000166395103703408	ENSDARG00000001788/ENSDARG00000039914/ENSDARG00000040988/ENSDARG00000056008/ENSDARG00000070083/ENSDARG00000095897/ENSDARG00000099730	7
GO:0009168	BP	GO:0009168	purine ribonucleoside monophosphate biosynthetic process	7/112	109/19170	3.50932891231624e-06	0.000189822698848261	0.000166395103703408	ENSDARG00000001788/ENSDARG00000039914/ENSDARG00000040988/ENSDARG00000056008/ENSDARG00000070083/ENSDARG00000095897/ENSDARG00000099730	7
GO:0009123	BP	GO:0009123	nucleoside monophosphate metabolic process	9/112	207/19170	3.52748337000252e-06	0.000189822698848261	0.000166395103703408	ENSDARG00000001788/ENSDARG00000039914/ENSDARG00000040988/ENSDARG00000056008/ENSDARG00000070083/ENSDARG00000095897/ENSDARG00000099663/ENSDARG00000099730/ENSDARG00000104517	9
GO:0009156	BP	GO:0009156	ribonucleoside monophosphate biosynthetic process	7/112	125/19170	8.69893516984268e-06	0.000406642634466937	0.000356455491060326	ENSDARG00000001788/ENSDARG00000039914/ENSDARG00000040988/ENSDARG00000056008/ENSDARG00000070083/ENSDARG00000095897/ENSDARG00000099730	7
GO:0015985	BP	GO:0015985	energy coupled proton transport, down electrochemical gradient	4/112	23/19170	8.97353084189524e-06	0.000406642634466937	0.000356455491060326	ENSDARG00000001788/ENSDARG00000056008/ENSDARG00000070083/ENSDARG00000095897	4
GO:0015986	BP	GO:0015986	ATP synthesis coupled proton transport	4/112	23/19170	8.97353084189524e-06	0.000406642634466937	0.000356455491060326	ENSDARG00000001788/ENSDARG00000056008/ENSDARG00000070083/ENSDARG00000095897	4
GO:0009124	BP	GO:0009124	nucleoside monophosphate biosynthetic process	7/112	128/19170	1.01648569977237e-05	0.000437597093752006	0.00038358960354568	ENSDARG00000001788/ENSDARG00000039914/ENSDARG00000040988/ENSDARG00000056008/ENSDARG00000070083/ENSDARG00000095897/ENSDARG00000099730	7
GO:0017144	BP	GO:0017144	drug metabolic process	12/112	467/19170	1.84990959670881e-05	0.000758462934650611	0.000664854727238203	ENSDARG00000001788/ENSDARG00000039914/ENSDARG00000040988/ENSDARG00000041602/ENSDARG00000051746/ENSDARG00000056008/ENSDARG00000070083/ENSDARG00000093193/ENSDARG00000095897/ENSDARG00000099663/ENSDARG00000099730/ENSDARG00000104517	12
GO:1902600	BP	GO:1902600	proton transmembrane transport	5/112	63/19170	3.33906020059661e-05	0.00130678674214258	0.00114550534154439	ENSDARG00000001788/ENSDARG00000022315/ENSDARG00000056008/ENSDARG00000070083/ENSDARG00000095897	5
GO:0072522	BP	GO:0072522	purine-containing compound biosynthetic process	8/112	214/19170	3.72176208788809e-05	0.00139323354681376	0.0012212830283825	ENSDARG00000001788/ENSDARG00000039914/ENSDARG00000040988/ENSDARG00000051746/ENSDARG00000056008/ENSDARG00000070083/ENSDARG00000095897/ENSDARG00000099730	8
GO:0019693	BP	GO:0019693	ribose phosphate metabolic process	10/112	364/19170	5.47239629285635e-05	0.00196322217006221	0.00172092462367456	ENSDARG00000001788/ENSDARG00000039914/ENSDARG00000040988/ENSDARG00000056008/ENSDARG00000070083/ENSDARG00000071065/ENSDARG00000095897/ENSDARG00000099663/ENSDARG00000099730/ENSDARG00000104517	10
GO:0007015	BP	GO:0007015	actin filament organization	9/112	303/19170	7.23430677900709e-05	0.00249149525469004	0.0021839991412834	ENSDARG00000001014/ENSDARG00000009336/ENSDARG00000019062/ENSDARG00000021124/ENSDARG00000026829/ENSDARG00000052438/ENSDARG00000054610/ENSDARG00000077777/ENSDARG00000104181	9
GO:0072521	BP	GO:0072521	purine-containing compound metabolic process	10/112	381/19170	7.99886201836548e-05	0.00264885392223565	0.00232193686929881	ENSDARG00000001788/ENSDARG00000039914/ENSDARG00000040988/ENSDARG00000051746/ENSDARG00000056008/ENSDARG00000070083/ENSDARG00000095897/ENSDARG00000099663/ENSDARG00000099730/ENSDARG00000104517	10
GO:0009150	BP	GO:0009150	purine ribonucleotide metabolic process	9/112	324/19170	0.000120397459509078	0.00383934120878949	0.00336549623656955	ENSDARG00000001788/ENSDARG00000039914/ENSDARG00000040988/ENSDARG00000056008/ENSDARG00000070083/ENSDARG00000095897/ENSDARG00000099663/ENSDARG00000099730/ENSDARG00000104517	9
GO:0009152	BP	GO:0009152	purine ribonucleotide biosynthetic process	7/112	191/19170	0.00013100582638991	0.00402842916148972	0.00353124727524681	ENSDARG00000001788/ENSDARG00000039914/ENSDARG00000040988/ENSDARG00000056008/ENSDARG00000070083/ENSDARG00000095897/ENSDARG00000099730	7
GO:0006163	BP	GO:0006163	purine nucleotide metabolic process	9/112	335/19170	0.000154749997122959	0.00459447405251269	0.00402743186704762	ENSDARG00000001788/ENSDARG00000039914/ENSDARG00000040988/ENSDARG00000056008/ENSDARG00000070083/ENSDARG00000095897/ENSDARG00000099663/ENSDARG00000099730/ENSDARG00000104517	9
GO:0006164	BP	GO:0006164	purine nucleotide biosynthetic process	7/112	198/19170	0.00016365660250614	0.00469694449192621	0.00411725557883868	ENSDARG00000001788/ENSDARG00000039914/ENSDARG00000040988/ENSDARG00000056008/ENSDARG00000070083/ENSDARG00000095897/ENSDARG00000099730	7
GO:0009259	BP	GO:0009259	ribonucleotide metabolic process	9/112	344/19170	0.000188625793904566	0.00523892930812358	0.00459234954939129	ENSDARG00000001788/ENSDARG00000039914/ENSDARG00000040988/ENSDARG00000056008/ENSDARG00000070083/ENSDARG00000095897/ENSDARG00000099663/ENSDARG00000099730/ENSDARG00000104517	9
GO:0009260	BP	GO:0009260	ribonucleotide biosynthetic process	7/112	208/19170	0.000221446166219804	0.0059582859098516	0.00522292438090787	ENSDARG00000001788/ENSDARG00000039914/ENSDARG00000040988/ENSDARG00000056008/ENSDARG00000070083/ENSDARG00000095897/ENSDARG00000099730	7
GO:0008154	BP	GO:0008154	actin polymerization or depolymerization	6/112	149/19170	0.000242320270182113	0.00629885341978929	0.00552145962710302	ENSDARG00000019062/ENSDARG00000021124/ENSDARG00000026829/ENSDARG00000052438/ENSDARG00000077777/ENSDARG00000104181	6
GO:0046390	BP	GO:0046390	ribose phosphate biosynthetic process	7/112	212/19170	0.000248735210537556	0.00629885341978929	0.00552145962710302	ENSDARG00000001788/ENSDARG00000039914/ENSDARG00000040988/ENSDARG00000056008/ENSDARG00000070083/ENSDARG00000095897/ENSDARG00000099730	7
GO:0009117	BP	GO:0009117	nucleotide metabolic process	10/112	446/19170	0.000286946887857397	0.00705889344129196	0.00618769679981214	ENSDARG00000001788/ENSDARG00000039914/ENSDARG00000040988/ENSDARG00000056008/ENSDARG00000070083/ENSDARG00000071065/ENSDARG00000095897/ENSDARG00000099663/ENSDARG00000099730/ENSDARG00000104517	10
GO:0006753	BP	GO:0006753	nucleoside phosphate metabolic process	10/112	453/19170	0.000324625189139527	0.0077639524402537	0.00680573861441641	ENSDARG00000001788/ENSDARG00000039914/ENSDARG00000040988/ENSDARG00000056008/ENSDARG00000070083/ENSDARG00000071065/ENSDARG00000095897/ENSDARG00000099663/ENSDARG00000099730/ENSDARG00000104517	10
GO:0000387	BP	GO:0000387	spliceosomal snRNP assembly	3/112	28/19170	0.000571754344604667	0.0133048781271518	0.0116628126623484	ENSDARG00000033175/ENSDARG00000099667/ENSDARG00000105037	3
GO:0030833	BP	GO:0030833	regulation of actin filament polymerization	5/112	119/19170	0.000669642457085765	0.0151726883039696	0.013300100878961	ENSDARG00000019062/ENSDARG00000026829/ENSDARG00000052438/ENSDARG00000077777/ENSDARG00000104181	5
GO:0008064	BP	GO:0008064	regulation of actin polymerization or depolymerization	5/112	121/19170	0.000722185289231892	0.0155450383507165	0.0136264961152439	ENSDARG00000019062/ENSDARG00000026829/ENSDARG00000052438/ENSDARG00000077777/ENSDARG00000104181	5
GO:0030832	BP	GO:0030832	regulation of actin filament length	5/112	121/19170	0.000722185289231892	0.0155450383507165	0.0136264961152439	ENSDARG00000019062/ENSDARG00000026829/ENSDARG00000052438/ENSDARG00000077777/ENSDARG00000104181	5
GO:0009165	BP	GO:0009165	nucleotide biosynthetic process	7/112	261/19170	0.000860522382946496	0.0180709700418764	0.0158406816064862	ENSDARG00000001788/ENSDARG00000039914/ENSDARG00000040988/ENSDARG00000056008/ENSDARG00000070083/ENSDARG00000095897/ENSDARG00000099730	7
GO:1901293	BP	GO:1901293	nucleoside phosphate biosynthetic process	7/112	266/19170	0.000961151646740144	0.0192963012739345	0.0169147845386772	ENSDARG00000001788/ENSDARG00000039914/ENSDARG00000040988/ENSDARG00000056008/ENSDARG00000070083/ENSDARG00000095897/ENSDARG00000099730	7
GO:0032271	BP	GO:0032271	regulation of protein polymerization	5/112	129/19170	0.000963694488709854	0.0192963012739345	0.0169147845386772	ENSDARG00000019062/ENSDARG00000026829/ENSDARG00000052438/ENSDARG00000077777/ENSDARG00000104181	5
GO:0030041	BP	GO:0030041	actin filament polymerization	5/112	131/19170	0.00103245878043402	0.0202033411353112	0.0177098790806506	ENSDARG00000019062/ENSDARG00000026829/ENSDARG00000052438/ENSDARG00000077777/ENSDARG00000104181	5
GO:0032970	BP	GO:0032970	regulation of actin filament-based process	6/112	198/19170	0.00108707732597851	0.0207994128370555	0.0182323846251834	ENSDARG00000019062/ENSDARG00000026829/ENSDARG00000042876/ENSDARG00000052438/ENSDARG00000077777/ENSDARG00000104181	6
GO:0110053	BP	GO:0110053	regulation of actin filament organization	5/112	136/19170	0.00122028070479048	0.0228404714527088	0.020021539252512	ENSDARG00000019062/ENSDARG00000026829/ENSDARG00000052438/ENSDARG00000077777/ENSDARG00000104181	5
GO:0008380	BP	GO:0008380	RNA splicing	7/112	292/19170	0.00164343336808013	0.0301063006365317	0.0263906321369194	ENSDARG00000033175/ENSDARG00000052697/ENSDARG00000058328/ENSDARG00000098228/ENSDARG00000099667/ENSDARG00000103046/ENSDARG00000105037	7
GO:0097435	BP	GO:0097435	supramolecular fiber organization	9/112	482/19170	0.00207951817464518	0.0372319451470245	0.0326368417023248	ENSDARG00000001014/ENSDARG00000009336/ENSDARG00000019062/ENSDARG00000021124/ENSDARG00000026829/ENSDARG00000052438/ENSDARG00000054610/ENSDARG00000077777/ENSDARG00000104181	9
GO:0019362	BP	GO:0019362	pyridine nucleotide metabolic process	4/112	93/19170	0.00216213386451943	0.0372319451470245	0.0326368417023248	ENSDARG00000039914/ENSDARG00000040988/ENSDARG00000071065/ENSDARG00000099730	4
GO:0046496	BP	GO:0046496	nicotinamide nucleotide metabolic process	4/112	93/19170	0.00216213386451943	0.0372319451470245	0.0326368417023248	ENSDARG00000039914/ENSDARG00000040988/ENSDARG00000071065/ENSDARG00000099730	4
GO:0072524	BP	GO:0072524	pyridine-containing compound metabolic process	4/112	97/19170	0.00252048477796898	0.0411446814288849	0.0360666747166826	ENSDARG00000039914/ENSDARG00000040988/ENSDARG00000071065/ENSDARG00000099730	4
GO:0032535	BP	GO:0032535	regulation of cellular component size	6/112	234/19170	0.00253185933983383	0.0411446814288849	0.0360666747166826	ENSDARG00000000857/ENSDARG00000019062/ENSDARG00000026829/ENSDARG00000052438/ENSDARG00000077777/ENSDARG00000104181	6
GO:0006096	BP	GO:0006096	glycolytic process	3/112	47/19170	0.0026110355898425	0.0411446814288849	0.0360666747166826	ENSDARG00000039914/ENSDARG00000040988/ENSDARG00000099730	3
GO:0006757	BP	GO:0006757	ATP generation from ADP	3/112	47/19170	0.0026110355898425	0.0411446814288849	0.0360666747166826	ENSDARG00000039914/ENSDARG00000040988/ENSDARG00000099730	3
GO:1902903	BP	GO:1902903	regulation of supramolecular fiber organization	5/112	162/19170	0.00262828975445839	0.0411446814288849	0.0360666747166826	ENSDARG00000019062/ENSDARG00000026829/ENSDARG00000052438/ENSDARG00000077777/ENSDARG00000104181	5
GO:0042866	BP	GO:0042866	pyruvate biosynthetic process	3/112	48/19170	0.002773356923731	0.0426403627023641	0.0373777615472768	ENSDARG00000039914/ENSDARG00000040988/ENSDARG00000099730	3
GO:0046031	BP	GO:0046031	ADP metabolic process	3/112	51/19170	0.00329716542698085	0.0476230165478724	0.0417454647164552	ENSDARG00000039914/ENSDARG00000040988/ENSDARG00000099730	3
GO:0043254	BP	GO:0043254	regulation of protein complex assembly	5/112	171/19170	0.0033157902611825	0.0476230165478724	0.0417454647164552	ENSDARG00000019062/ENSDARG00000026829/ENSDARG00000052438/ENSDARG00000077777/ENSDARG00000104181	5
GO:0048246	BP	GO:0048246	macrophage chemotaxis	2/112	15/19170	0.00338006434897742	0.0476230165478724	0.0417454647164552	ENSDARG00000038010/ENSDARG00000041041	2
GO:0009135	BP	GO:0009135	purine nucleoside diphosphate metabolic process	3/112	52/19170	0.0034842890638805	0.0476230165478724	0.0417454647164552	ENSDARG00000039914/ENSDARG00000040988/ENSDARG00000099730	3
GO:0009179	BP	GO:0009179	purine ribonucleoside diphosphate metabolic process	3/112	52/19170	0.0034842890638805	0.0476230165478724	0.0417454647164552	ENSDARG00000039914/ENSDARG00000040988/ENSDARG00000099730	3
GO:0009185	BP	GO:0009185	ribonucleoside diphosphate metabolic process	3/112	52/19170	0.0034842890638805	0.0476230165478724	0.0417454647164552	ENSDARG00000039914/ENSDARG00000040988/ENSDARG00000099730	3
GO:0051258	BP	GO:0051258	protein polymerization	5/112	173/19170	0.00348461096691749	0.0476230165478724	0.0417454647164552	ENSDARG00000019062/ENSDARG00000026829/ENSDARG00000052438/ENSDARG00000077777/ENSDARG00000104181	5
GO:0030595	BP	GO:0030595	leukocyte chemotaxis	4/112	107/19170	0.0035907012934064	0.0483061533378579	0.042344289923888	ENSDARG00000038010/ENSDARG00000041041/ENSDARG00000070873/ENSDARG00000074851	4
GO:0070069	CC	GO:0070069	cytochrome complex	4/115	29/19398	2.4828507433843e-05	0.00439464581579021	0.00331917941484006	ENSDARG00000095273/ENSDARG00000099499/ENSDARG00000099663/ENSDARG00000104517	4
GO:0000502	CC	GO:0000502	proteasome complex	5/115	74/19398	7.80195085996873e-05	0.00460315100738155	0.00347665880426677	ENSDARG00000009640/ENSDARG00000027899/ENSDARG00000060150/ENSDARG00000086618/ENSDARG00000102417	5
GO:1905369	CC	GO:1905369	endopeptidase complex	5/115	74/19398	7.80195085996873e-05	0.00460315100738155	0.00347665880426677	ENSDARG00000009640/ENSDARG00000027899/ENSDARG00000060150/ENSDARG00000086618/ENSDARG00000102417	5
GO:0045277	CC	GO:0045277	respiratory chain complex IV	3/115	18/19398	0.000155217947588385	0.00501117706441835	0.00378483191900761	ENSDARG00000095273/ENSDARG00000099499/ENSDARG00000099663	3
GO:0005685	CC	GO:0005685	U1 snRNP	3/115	20/19398	0.000214981605689136	0.00501117706441835	0.00378483191900761	ENSDARG00000033175/ENSDARG00000099667/ENSDARG00000105037	3
GO:0045259	CC	GO:0045259	proton-transporting ATP synthase complex	3/115	20/19398	0.000214981605689136	0.00501117706441835	0.00378483191900761	ENSDARG00000056008/ENSDARG00000070083/ENSDARG00000095897	3
GO:0070469	CC	GO:0070469	respiratory chain	5/115	92/19398	0.000218850175467348	0.00501117706441835	0.00378483191900761	ENSDARG00000095273/ENSDARG00000099499/ENSDARG00000099663/ENSDARG00000104517/ENSDARG00000115557	5
GO:1905368	CC	GO:1905368	peptidase complex	5/115	94/19398	0.000241994335682063	0.00501117706441835	0.00378483191900761	ENSDARG00000009640/ENSDARG00000027899/ENSDARG00000060150/ENSDARG00000086618/ENSDARG00000102417	5
GO:0071013	CC	GO:0071013	catalytic step 2 spliceosome	4/115	52/19398	0.000254805613445001	0.00501117706441835	0.00378483191900761	ENSDARG00000033175/ENSDARG00000058328/ENSDARG00000099667/ENSDARG00000105037	4
GO:0016469	CC	GO:0016469	proton-transporting two-sector ATPase complex	4/115	60/19398	0.000442545594973603	0.00783305703103278	0.00591613584859449	ENSDARG00000022315/ENSDARG00000056008/ENSDARG00000070083/ENSDARG00000095897	4
GO:0097525	CC	GO:0097525	spliceosomal snRNP complex	4/115	64/19398	0.000566230096017038	0.00817771446363125	0.00617644803378632	ENSDARG00000033175/ENSDARG00000058328/ENSDARG00000099667/ENSDARG00000105037	4
GO:0005838	CC	GO:0005838	proteasome regulatory particle	3/115	28/19398	0.000596813028437967	0.00817771446363125	0.00617644803378632	ENSDARG00000027899/ENSDARG00000060150/ENSDARG00000102417	3
GO:0030532	CC	GO:0030532	small nuclear ribonucleoprotein complex	4/115	65/19398	0.000600623096198906	0.00817771446363125	0.00617644803378632	ENSDARG00000033175/ENSDARG00000058328/ENSDARG00000099667/ENSDARG00000105037	4
GO:0022624	CC	GO:0022624	proteasome accessory complex	3/115	33/19398	0.000972765668291031	0.0115624160838403	0.00873283879064955	ENSDARG00000027899/ENSDARG00000060150/ENSDARG00000102417	3
GO:0120114	CC	GO:0120114	Sm-like protein family complex	4/115	74/19398	0.000979865769816977	0.0115624160838403	0.00873283879064955	ENSDARG00000033175/ENSDARG00000058328/ENSDARG00000099667/ENSDARG00000105037	4
GO:0098800	CC	GO:0098800	inner mitochondrial membrane protein complex	5/115	130/19398	0.00106599541681135	0.0117925742984756	0.00890667223256851	ENSDARG00000056008/ENSDARG00000095897/ENSDARG00000099499/ENSDARG00000099663/ENSDARG00000104517	5
GO:0044455	CC	GO:0044455	mitochondrial membrane part	6/115	197/19398	0.00114364162018762	0.0119073274572476	0.00899334277175402	ENSDARG00000056008/ENSDARG00000095897/ENSDARG00000099499/ENSDARG00000099663/ENSDARG00000104517/ENSDARG00000115557	6
GO:0098803	CC	GO:0098803	respiratory chain complex	4/115	80/19398	0.00131069457112252	0.0128884966160381	0.0097343982767579	ENSDARG00000095273/ENSDARG00000099499/ENSDARG00000099663/ENSDARG00000104517	4
GO:0005746	CC	GO:0005746	mitochondrial respiratory chain	4/115	82/19398	0.00143640532826939	0.0133812496370359	0.0101065638055519	ENSDARG00000099499/ENSDARG00000099663/ENSDARG00000104517/ENSDARG00000115557	4
GO:0008541	CC	GO:0008541	proteasome regulatory particle, lid subcomplex	2/115	10/19398	0.0015199330792074	0.0134514077509855	0.0101595526873337	ENSDARG00000027899/ENSDARG00000060150	2
GO:0005751	CC	GO:0005751	mitochondrial respiratory chain complex IV	2/115	13/19398	0.00260409580383397	0.0209484551363923	0.0158219078342065	ENSDARG00000099499/ENSDARG00000099663	2
GO:0034719	CC	GO:0034719	SMN-Sm protein complex	2/115	13/19398	0.00260409580383397	0.0209484551363923	0.0158219078342065	ENSDARG00000033175/ENSDARG00000099667	2
GO:0005684	CC	GO:0005684	U2-type spliceosomal complex	3/115	47/19398	0.00272211563919221	0.0209484551363923	0.0158219078342065	ENSDARG00000033175/ENSDARG00000058328/ENSDARG00000099667	3
GO:0015629	CC	GO:0015629	actin cytoskeleton	7/115	325/19398	0.00325416857161638	0.0228033469651157	0.0172228668722551	ENSDARG00000037746/ENSDARG00000001014/ENSDARG00000009336/ENSDARG00000019062/ENSDARG00000021124/ENSDARG00000026829/ENSDARG00000052438	7
GO:0005885	CC	GO:0005885	Arp2/3 protein complex	2/115	15/19398	0.00347847665569562	0.0228033469651157	0.0172228668722551	ENSDARG00000019062/ENSDARG00000052438	2
GO:0071004	CC	GO:0071004	U2-type prespliceosome	2/115	15/19398	0.00347847665569562	0.0228033469651157	0.0172228668722551	ENSDARG00000058328/ENSDARG00000099667	2
GO:0071010	CC	GO:0071010	prespliceosome	2/115	15/19398	0.00347847665569562	0.0228033469651157	0.0172228668722551	ENSDARG00000058328/ENSDARG00000099667	2
GO:0005682	CC	GO:0005682	U5 snRNP	2/115	19/19398	0.00557801940803202	0.0318486914587635	0.0240546168020396	ENSDARG00000033175/ENSDARG00000099667	2
GO:0005686	CC	GO:0005686	U2 snRNP	2/115	19/19398	0.00557801940803202	0.0318486914587635	0.0240546168020396	ENSDARG00000033175/ENSDARG00000099667	2
GO:0005732	CC	GO:0005732	small nucleolar ribonucleoprotein complex	2/115	19/19398	0.00557801940803202	0.0318486914587635	0.0240546168020396	ENSDARG00000012495/ENSDARG00000105037	2
GO:0005753	CC	GO:0005753	mitochondrial proton-transporting ATP synthase complex	2/115	19/19398	0.00557801940803202	0.0318486914587635	0.0240546168020396	ENSDARG00000056008/ENSDARG00000095897	2
GO:0005689	CC	GO:0005689	U12-type spliceosomal complex	2/115	20/19398	0.00617391249718123	0.0341494535000337	0.0257923318138821	ENSDARG00000058328/ENSDARG00000099667	2
GO:0005681	CC	GO:0005681	spliceosomal complex	4/115	126/19398	0.00673869266277026	0.0353870406257429	0.0267270541746616	ENSDARG00000033175/ENSDARG00000058328/ENSDARG00000099667/ENSDARG00000105037	4
GO:0035861	CC	GO:0035861	site of double-strand break	2/115	21/19398	0.00679751062867378	0.0353870406257429	0.0267270541746616	ENSDARG00000037188/ENSDARG00000052438	2
GO:0005743	CC	GO:0005743	mitochondrial inner membrane	6/115	291/19398	0.00779541937086896	0.039422549389823	0.0297749852661762	ENSDARG00000056008/ENSDARG00000095897/ENSDARG00000099499/ENSDARG00000099663/ENSDARG00000104517/ENSDARG00000115557	6
GO:0090734	CC	GO:0090734	site of DNA damage	2/115	23/19398	0.00812645075235735	0.0399550495324236	0.0301771709224966	ENSDARG00000037188/ENSDARG00000052438	2
GO:0005839	CC	GO:0005839	proteasome core complex	2/115	25/19398	0.00956212748668042	0.0445393832932219	0.0336396174739173	ENSDARG00000009640/ENSDARG00000086618	2
GO:0033178	CC	GO:0033178	proton-transporting two-sector ATPase complex, catalytic domain	2/115	25/19398	0.00956212748668042	0.0445393832932219	0.0336396174739173	ENSDARG00000070083/ENSDARG00000095897	2
GO:0015078	MF	GO:0015078	proton transmembrane transporter activity	10/117	134/19574	7.72133185071015e-09	1.2199704324122e-06	1.04847558814906e-06	ENSDARG00000001788/ENSDARG00000022315/ENSDARG00000038577/ENSDARG00000056008/ENSDARG00000070083/ENSDARG00000095273/ENSDARG00000095897/ENSDARG00000099499/ENSDARG00000099663/ENSDARG00000115557	10
GO:0004129	MF	GO:0004129	cytochrome-c oxidase activity	5/117	31/19574	1.05063175007274e-06	3.31999633022987e-05	2.85329464756597e-05	ENSDARG00000038577/ENSDARG00000095273/ENSDARG00000099499/ENSDARG00000099663/ENSDARG00000115557	5
GO:0015002	MF	GO:0015002	heme-copper terminal oxidase activity	5/117	31/19574	1.05063175007274e-06	3.31999633022987e-05	2.85329464756597e-05	ENSDARG00000038577/ENSDARG00000095273/ENSDARG00000099499/ENSDARG00000099663/ENSDARG00000115557	5
GO:0016675	MF	GO:0016675	oxidoreductase activity, acting on a heme group of donors	5/117	31/19574	1.05063175007274e-06	3.31999633022987e-05	2.85329464756597e-05	ENSDARG00000038577/ENSDARG00000095273/ENSDARG00000099499/ENSDARG00000099663/ENSDARG00000115557	5
GO:0016676	MF	GO:0016676	oxidoreductase activity, acting on a heme group of donors, oxygen as acceptor	5/117	31/19574	1.05063175007274e-06	3.31999633022987e-05	2.85329464756597e-05	ENSDARG00000038577/ENSDARG00000095273/ENSDARG00000099499/ENSDARG00000099663/ENSDARG00000115557	5
GO:0046933	MF	GO:0046933	proton-transporting ATP synthase activity, rotational mechanism	4/117	17/19574	2.71720157449552e-06	7.15529747950487e-05	6.14945619491092e-05	ENSDARG00000001788/ENSDARG00000056008/ENSDARG00000070083/ENSDARG00000095897	4
GO:0019829	MF	GO:0019829	cation-transporting ATPase activity	5/117	80/19574	0.000117739437129323	0.00197459242478937	0.00169701813989226	ENSDARG00000001788/ENSDARG00000022315/ENSDARG00000056008/ENSDARG00000070083/ENSDARG00000095897	5
GO:0022853	MF	GO:0022853	active ion transmembrane transporter activity	5/117	80/19574	0.000117739437129323	0.00197459242478937	0.00169701813989226	ENSDARG00000001788/ENSDARG00000022315/ENSDARG00000056008/ENSDARG00000070083/ENSDARG00000095897	5
GO:0042625	MF	GO:0042625	ATPase coupled ion transmembrane transporter activity	5/117	80/19574	0.000117739437129323	0.00197459242478937	0.00169701813989226	ENSDARG00000001788/ENSDARG00000022315/ENSDARG00000056008/ENSDARG00000070083/ENSDARG00000095897	5
GO:0044769	MF	GO:0044769	ATPase activity, coupled to transmembrane movement of ions, rotational mechanism	4/117	43/19574	0.000124974204100593	0.00197459242478937	0.00169701813989226	ENSDARG00000001788/ENSDARG00000056008/ENSDARG00000070083/ENSDARG00000095897	4
GO:0009055	MF	GO:0009055	electron transfer activity	5/117	83/19574	0.000140190376578154	0.00201364359084985	0.00173057976828534	ENSDARG00000038577/ENSDARG00000095273/ENSDARG00000099499/ENSDARG00000099663/ENSDARG00000115557	5
GO:0015077	MF	GO:0015077	monovalent inorganic cation transmembrane transporter activity	10/117	446/19574	0.000346794047021436	0.00436609633076959	0.00375234128360611	ENSDARG00000001788/ENSDARG00000022315/ENSDARG00000038577/ENSDARG00000056008/ENSDARG00000070083/ENSDARG00000095273/ENSDARG00000095897/ENSDARG00000099499/ENSDARG00000099663/ENSDARG00000115557	10
GO:0003779	MF	GO:0003779	actin binding	10/117	448/19574	0.000359235774050662	0.00436609633076959	0.00375234128360611	ENSDARG00000001014/ENSDARG00000009336/ENSDARG00000019062/ENSDARG00000021124/ENSDARG00000026829/ENSDARG00000052438/ENSDARG00000054610/ENSDARG00000058348/ENSDARG00000077777/ENSDARG00000104181	10
GO:0051015	MF	GO:0051015	actin filament binding	7/117	230/19574	0.000468528320469169	0.00528767675958062	0.00454437243161825	ENSDARG00000001014/ENSDARG00000009336/ENSDARG00000019062/ENSDARG00000026829/ENSDARG00000052438/ENSDARG00000054610/ENSDARG00000058348	7
GO:0042626	MF	GO:0042626	ATPase activity, coupled to transmembrane movement of substances	5/117	140/19574	0.00153758568343676	0.015183658623938	0.0130492469186409	ENSDARG00000001788/ENSDARG00000022315/ENSDARG00000056008/ENSDARG00000070083/ENSDARG00000095897	5
GO:0043492	MF	GO:0043492	ATPase activity, coupled to movement of substances	5/117	140/19574	0.00153758568343676	0.015183658623938	0.0130492469186409	ENSDARG00000001788/ENSDARG00000022315/ENSDARG00000056008/ENSDARG00000070083/ENSDARG00000095897	5
GO:0015405	MF	GO:0015405	P-P-bond-hydrolysis-driven transmembrane transporter activity	5/117	147/19574	0.00190533236075684	0.0172280333355829	0.0148062378433724	ENSDARG00000001788/ENSDARG00000022315/ENSDARG00000056008/ENSDARG00000070083/ENSDARG00000095897	5
GO:0015399	MF	GO:0015399	primary active transmembrane transporter activity	5/117	148/19574	0.00196268734202843	0.0172280333355829	0.0148062378433724	ENSDARG00000001788/ENSDARG00000022315/ENSDARG00000056008/ENSDARG00000070083/ENSDARG00000095897	5
GO:0017091	MF	GO:0017091	AU-rich element binding	2/117	14/19574	0.00307570753272895	0.0255769363247987	0.0219815108987277	ENSDARG00000003153/ENSDARG00000105177	2
GO:0050661	MF	GO:0050661	NADP binding	3/117	50/19574	0.00332495606779276	0.0262671529355628	0.0225747017234351	ENSDARG00000039914/ENSDARG00000055092/ENSDARG00000071065	3
GO:0003785	MF	GO:0003785	actin monomer binding	2/117	17/19574	0.00454317336944688	0.0341819710653622	0.0293769105092054	ENSDARG00000077777/ENSDARG00000104181	2
