## Supplementary material for "GLOBAL HOST RESPONSES TO THE MICROBIOTA AT SINGLE CELL RESOLUTION IN GNOTOBIOTIC ZEBRAFISH": Lists of DEGs and GO per Cluster: clu72_GOresults_GFup_fdr.tsv

ONTOLOGY	ID	Description	GeneRatio	BgRatio	pvalue	p.adjust	qvalue	geneID	Count
GO:0002088	BP	GO:0002088	lens development in camera-type eye	16/68	105/19170	2.31837089610596e-22	1.20091612418289e-19	1.13478154388344e-19	ENSDARG00000041925/ENSDARG00000024548/ENSDARG00000068507/ENSDARG00000030411/ENSDARG00000087324/ENSDARG00000053862/ENSDARG00000032929/ENSDARG00000007576/ENSDARG00000016793/ENSDARG00000053875/ENSDARG00000057460/ENSDARG00000069801/ENSDARG00000076790/ENSDARG00000086658/ENSDARG00000087765/ENSDARG00000088823	16
GO:0007601	BP	GO:0007601	visual perception	17/68	186/19170	8.32019107182708e-20	2.15492948760321e-17	2.03625728863136e-17	ENSDARG00000041925/ENSDARG00000024548/ENSDARG00000068507/ENSDARG00000030411/ENSDARG00000087324/ENSDARG00000053862/ENSDARG00000032929/ENSDARG00000007576/ENSDARG00000016793/ENSDARG00000053875/ENSDARG00000056511/ENSDARG00000057460/ENSDARG00000069801/ENSDARG00000076790/ENSDARG00000086658/ENSDARG00000087765/ENSDARG00000088823	17
GO:0050953	BP	GO:0050953	sensory perception of light stimulus	17/68	195/19170	1.88213370094481e-19	3.24981752363137e-17	3.07084972259416e-17	ENSDARG00000041925/ENSDARG00000024548/ENSDARG00000068507/ENSDARG00000030411/ENSDARG00000087324/ENSDARG00000053862/ENSDARG00000032929/ENSDARG00000007576/ENSDARG00000016793/ENSDARG00000053875/ENSDARG00000056511/ENSDARG00000057460/ENSDARG00000069801/ENSDARG00000076790/ENSDARG00000086658/ENSDARG00000087765/ENSDARG00000088823	17
GO:0007600	BP	GO:0007600	sensory perception	17/68	402/19170	3.54583066323782e-14	4.59185070889298e-12	4.33897699580418e-12	ENSDARG00000041925/ENSDARG00000024548/ENSDARG00000068507/ENSDARG00000030411/ENSDARG00000087324/ENSDARG00000053862/ENSDARG00000032929/ENSDARG00000007576/ENSDARG00000016793/ENSDARG00000053875/ENSDARG00000056511/ENSDARG00000057460/ENSDARG00000069801/ENSDARG00000076790/ENSDARG00000086658/ENSDARG00000087765/ENSDARG00000088823	17
GO:0043010	BP	GO:0043010	camera-type eye development	16/68	441/19170	2.30738321035526e-12	2.39044900592805e-10	2.2588067217162e-10	ENSDARG00000041925/ENSDARG00000024548/ENSDARG00000068507/ENSDARG00000030411/ENSDARG00000087324/ENSDARG00000053862/ENSDARG00000032929/ENSDARG00000007576/ENSDARG00000016793/ENSDARG00000053875/ENSDARG00000057460/ENSDARG00000069801/ENSDARG00000076790/ENSDARG00000086658/ENSDARG00000087765/ENSDARG00000088823	16
GO:0005882	CC	GO:0005882	intermediate filament	5/69	91/19398	1.80353844943841e-05	0.000722745484513595	0.000650671142567641	ENSDARG00000036830/ENSDARG00000036832/ENSDARG00000058371/ENSDARG00000090268/ENSDARG00000092947	5
GO:0045111	CC	GO:0045111	intermediate filament cytoskeleton	5/69	92/19398	1.90196180135157e-05	0.000722745484513595	0.000650671142567641	ENSDARG00000036830/ENSDARG00000036832/ENSDARG00000058371/ENSDARG00000090268/ENSDARG00000092947	5
GO:0005212	MF	GO:0005212	structural constituent of eye lens	19/73	75/19574	1.38858547562128e-30	1.55521573269583e-28	1.43243554327248e-28	ENSDARG00000041925/ENSDARG00000024548/ENSDARG00000068507/ENSDARG00000030411/ENSDARG00000087324/ENSDARG00000053862/ENSDARG00000032929/ENSDARG00000007576/ENSDARG00000015445/ENSDARG00000016793/ENSDARG00000037402/ENSDARG00000053875/ENSDARG00000057460/ENSDARG00000068974/ENSDARG00000069801/ENSDARG00000076790/ENSDARG00000086658/ENSDARG00000087765/ENSDARG00000088823	19
