## Supplementary material for "GLOBAL HOST RESPONSES TO THE MICROBIOTA AT SINGLE CELL RESOLUTION IN GNOTOBIOTIC ZEBRAFISH": Lists of DEGs and GO per Cluster: clu73_GOresults_CVZup.tsv

ONTOLOGY	ID	Description	GeneRatio	BgRatio	pvalue	p.adjust	qvalue	geneID	Count
GO:0032922	BP	GO:0032922	circadian regulation of gene expression	4/118	34/19170	5.48482196941351e-05	5.48482196941351e-05	0.0469385290645599	ENSDARG00000001220/ENSDARG00000003820/ENSDARG00000010519/ENSDARG00000034503	4
