## Supplementary material for "GLOBAL HOST RESPONSES TO THE MICROBIOTA AT SINGLE CELL RESOLUTION IN GNOTOBIOTIC ZEBRAFISH": Lists of DEGs and GO per Cluster: clu73_GOresults_GFup.tsv

ONTOLOGY	ID	Description	GeneRatio	BgRatio	pvalue	p.adjust	qvalue	geneID	Count
GO:0002088	BP	GO:0002088	lens development in camera-type eye	15/54	105/19170	3.07265085452649e-22	3.07265085452649e-22	7.85951744894671e-20	ENSDARG00000087324/ENSDARG00000069801/ENSDARG00000007576/ENSDARG00000016793/ENSDARG00000024548/ENSDARG00000030349/ENSDARG00000030411/ENSDARG00000032929/ENSDARG00000041925/ENSDARG00000053862/ENSDARG00000053875/ENSDARG00000057460/ENSDARG00000068507/ENSDARG00000076790/ENSDARG00000087765	15
GO:0007601	BP	GO:0007601	visual perception	15/54	186/19170	2.23246873302919e-18	2.23246873302919e-18	2.85521001118997e-16	ENSDARG00000087324/ENSDARG00000069801/ENSDARG00000007576/ENSDARG00000016793/ENSDARG00000024548/ENSDARG00000030349/ENSDARG00000030411/ENSDARG00000032929/ENSDARG00000041925/ENSDARG00000053862/ENSDARG00000053875/ENSDARG00000057460/ENSDARG00000068507/ENSDARG00000076790/ENSDARG00000087765	15
GO:0050953	BP	GO:0050953	sensory perception of light stimulus	15/54	195/19170	4.58155316042695e-18	4.58155316042695e-18	3.90637690520614e-16	ENSDARG00000087324/ENSDARG00000069801/ENSDARG00000007576/ENSDARG00000016793/ENSDARG00000024548/ENSDARG00000030349/ENSDARG00000030411/ENSDARG00000032929/ENSDARG00000041925/ENSDARG00000053862/ENSDARG00000053875/ENSDARG00000057460/ENSDARG00000068507/ENSDARG00000076790/ENSDARG00000087765	15
GO:0007600	BP	GO:0007600	sensory perception	15/54	402/19170	2.11416296284861e-13	2.11416296284861e-13	1.35195157887424e-11	ENSDARG00000087324/ENSDARG00000069801/ENSDARG00000007576/ENSDARG00000016793/ENSDARG00000024548/ENSDARG00000030349/ENSDARG00000030411/ENSDARG00000032929/ENSDARG00000041925/ENSDARG00000053862/ENSDARG00000053875/ENSDARG00000057460/ENSDARG00000068507/ENSDARG00000076790/ENSDARG00000087765	15
GO:0043010	BP	GO:0043010	camera-type eye development	15/54	441/19170	8.04792148061414e-13	8.04792148061414e-13	4.11714719955628e-11	ENSDARG00000087324/ENSDARG00000069801/ENSDARG00000007576/ENSDARG00000016793/ENSDARG00000024548/ENSDARG00000030349/ENSDARG00000030411/ENSDARG00000032929/ENSDARG00000041925/ENSDARG00000053862/ENSDARG00000053875/ENSDARG00000057460/ENSDARG00000068507/ENSDARG00000076790/ENSDARG00000087765	15
GO:0006376	BP	GO:0006376	mRNA splice site selection	3/54	23/19170	3.59548372383532e-05	3.59548372383532e-05	0.00153281148226663	ENSDARG00000005980/ENSDARG00000014366/ENSDARG00000055903	3
GO:0000245	BP	GO:0000245	spliceosomal complex assembly	3/54	35/19170	0.00012973657095063	0.00012973657095063	0.00474074988586514	ENSDARG00000005980/ENSDARG00000014366/ENSDARG00000055903	3
GO:0022613	BP	GO:0022613	ribonucleoprotein complex biogenesis	6/54	374/19170	0.000620975115229778	0.000620975115229778	0.0198548622369521	ENSDARG00000005980/ENSDARG00000014366/ENSDARG00000020595/ENSDARG00000055903/ENSDARG00000063596/ENSDARG00000077264	6
GO:0097525	CC	GO:0097525	spliceosomal snRNP complex	3/52	64/19398	0.000674507425603634	0.000674507425603634	0.00837991501399582	ENSDARG00000014366/ENSDARG00000055903/ENSDARG00000091656	3
GO:0030532	CC	GO:0030532	small nuclear ribonucleoprotein complex	3/52	65/19398	0.000705812132992494	0.000705812132992494	0.00837991501399582	ENSDARG00000014366/ENSDARG00000055903/ENSDARG00000091656	3
GO:0071004	CC	GO:0071004	U2-type prespliceosome	2/52	15/19398	0.000723719933026912	0.000723719933026912	0.00837991501399582	ENSDARG00000014366/ENSDARG00000055903	2
GO:0071010	CC	GO:0071010	prespliceosome	2/52	15/19398	0.000723719933026912	0.000723719933026912	0.00837991501399582	ENSDARG00000014366/ENSDARG00000055903	2
GO:0120114	CC	GO:0120114	Sm-like protein family complex	3/52	74/19398	0.00102984560363949	0.00102984560363949	0.00953962243371314	ENSDARG00000014366/ENSDARG00000055903/ENSDARG00000091656	3
GO:0005685	CC	GO:0005685	U1 snRNP	2/52	20/19398	0.00129840371073246	0.00129840371073246	0.0100227654863558	ENSDARG00000014366/ENSDARG00000055903	2
GO:0005681	CC	GO:0005681	spliceosomal complex	3/52	126/19398	0.00468947256530586	0.00468947256530586	0.0310280891539035	ENSDARG00000014366/ENSDARG00000055903/ENSDARG00000091656	3
GO:0005684	CC	GO:0005684	U2-type spliceosomal complex	2/52	47/19398	0.00705381810079199	0.00705381810079199	0.0408378942677431	ENSDARG00000014366/ENSDARG00000055903	2
GO:0005212	MF	GO:0005212	structural constituent of eye lens	16/54	75/19574	7.33837267515895e-27	7.33837267515895e-27	5.56171402748889e-25	ENSDARG00000087324/ENSDARG00000069801/ENSDARG00000007576/ENSDARG00000015445/ENSDARG00000016793/ENSDARG00000024548/ENSDARG00000030349/ENSDARG00000030411/ENSDARG00000032929/ENSDARG00000041925/ENSDARG00000053862/ENSDARG00000053875/ENSDARG00000057460/ENSDARG00000068507/ENSDARG00000076790/ENSDARG00000087765	16
