## Supplementary material for "GLOBAL HOST RESPONSES TO THE MICROBIOTA AT SINGLE CELL RESOLUTION IN GNOTOBIOTIC ZEBRAFISH": Lists of DEGs and GO per Cluster: Clu73_GOsorting_CVZup.xlsx

### Sheet: CVZ_DEGs
gene		gene_NAME	p_val_adj	p_val	avg_logFC	%CVZ	%GF
ENSDARG00000057688		ical1	1	0.00115812	0.408914	0.4	0.071		no. DEGs	no. DEGs used in GoTerm
ENSDARG00000010519	ENSDARG00000010519	per3	1	0.00130559	0.509246	0.48	0.143		148	4
ENSDARG00000030094		malb	1	0.00181423	0.597297	0.28	0.024
ENSDARG00000020609		snap25a	1	0.00203852	0.771502	0.32	0.048
ENSDARG00000098591		tubb2b	1	0.00210822	0.648104	0.6	0.31
ENSDARG00000077045		scg5	1	0.0022597	0.692911	0.64	0.31
ENSDARG00000070735		rnd2	1	0.00269171	0.471805	0.32	0.048
ENSDARG00000099185		chia.2	1	0.00294707	0.826208	0.2	0
ENSDARG00000059601		map1aa	1	0.00294707	0.522194	0.2	0
ENSDARG00000058728		nudt2	1	0.00294707	0.366356	0.2	0
ENSDARG00000035558		gps2	1	0.00294707	0.264351	0.2	0
ENSDARG00000054301		kti12	1	0.00294707	0.259118	0.2	0
ENSDARG00000038566		gnptg	1	0.00341369	0.451932	0.4	0.095
ENSDARG00000023967		atp6v1c1a	1	0.004616	0.447631	0.56	0.214
ENSDARG00000103740		fundc2	1	0.00484195	0.349975	0.56	0.214
ENSDARG00000077721		knop1	1	0.00528906	0.518788	0.36	0.095
ENSDARG00000061100		nars	1	0.00528906	0.449726	0.36	0.095
ENSDARG00000043304		nop2	1	0.00566097	0.360204	0.28	0.048
ENSDARG00000057011		dpm1	1	0.00589594	0.404257	0.4	0.119
ENSDARG00000070674		psmd6	1	0.00594961	0.55847	0.52	0.19
ENSDARG00000088560		tmem104	1	0.00624032	0.35353	0.24	0.024
ENSDARG00000059246		hnrnpd	1	0.00627317	0.651054	0.52	0.238
ENSDARG00000105714		CABZ01083442.1	1	0.00671898	0.304607	0.24	0.024
ENSDARG00000073962		ccdc32	1	0.00690933	0.662781	0.28	0.048
ENSDARG00000018593		parp16	1	0.00690933	0.586306	0.28	0.048
ENSDARG00000063062		ubn2a	1	0.00737738	0.573461	0.28	0.048
ENSDARG00000033533		ccdc115	1	0.00770593	0.400339	0.4	0.119
ENSDARG00000005945		sart1	1	0.00787417	0.577666	0.36	0.095
ENSDARG00000044301		atf1	1	0.00798508	0.327971	0.32	0.071
ENSDARG00000067626		ywhag1	1	0.00839032	0.449134	0.16	0
ENSDARG00000029443		zgc:92242	1	0.00839032	0.438189	0.16	0
ENSDARG00000001994		stxbp1a	1	0.00839032	0.424392	0.16	0
ENSDARG00000098853		ehd1a	1	0.00839032	0.374626	0.16	0
ENSDARG00000103747		cav1	1	0.00839032	0.372334	0.16	0
ENSDARG00000019135		ankef1a	1	0.00839032	0.288371	0.16	0
ENSDARG00000068596		cnot11	1	0.00839032	0.276769	0.16	0
ENSDARG00000100013		dhx38	1	0.00839032	0.270973	0.16	0
ENSDARG00000070688		ncalda	1	0.00839032	0.263798	0.16	0
ENSDARG00000010415		sirt4	1	0.00839032	0.251779	0.16	0
ENSDARG00000104181		tmsb1	1	0.00855959	0.57291	0.4	0.119
ENSDARG00000098813		stx12	1	0.00924171	0.416673	0.44	0.143
ENSDARG00000056090		capza1b	1	0.00950288	0.554782	0.6	0.286
ENSDARG00000071562		mtus1a	1	0.00954688	0.31586	0.28	0.048
ENSDARG00000053810		hnrnpc	1	0.0106642	0.416783	0.48	0.214
ENSDARG00000098825		farsa	1	0.0117959	0.333481	0.44	0.143
ENSDARG00000070155		tuba8l3	1	0.01217	0.475647	0.36	0.095
ENSDARG00000092394		dcun1d4	1	0.0133866	0.314998	0.2	0.024
ENSDARG00000074703		ccdc97	1	0.0133866	0.257527	0.2	0.024
ENSDARG00000057698		ctsd	1	0.014108	0.489239	0.72	0.476
ENSDARG00000057672		plpp5	1	0.0142525	0.472746	0.36	0.095
ENSDARG00000060016		nsd1a	1	0.0143994	0.535851	0.2	0.024
ENSDARG00000099420		nme2b.2	1	0.0144029	0.528805	0.72	0.357
ENSDARG00000006487		anp32a	1	0.0163787	0.335867	0.96	0.833
ENSDARG00000057913		syt11a	1	0.0166189	0.413349	0.32	0.095
ENSDARG00000103199		si:dkey-247k7.2	1	0.0166295	0.417084	0.2	0.024
ENSDARG00000093687		si:dkey-193c22.1	1	0.0178543	0.466435	0.2	0.024
ENSDARG00000039943		tent5ba	1	0.0178543	0.302538	0.2	0.024
ENSDARG00000007786		tmx2b	1	0.0197154	0.277165	0.28	0.071
ENSDARG00000070682		sdf4	1	0.0207003	0.364186	0.24	0.048
ENSDARG00000030340		guk1a	1	0.0207003	0.269014	0.24	0.048
ENSDARG00000058220		tada3l	1	0.0208435	0.536804	0.28	0.071
ENSDARG00000061629		ndufaf5	1	0.0208435	0.357675	0.28	0.071
ENSDARG00000001220	ENSDARG00000001220	mycbp2	1	0.0208435	0.308653	0.28	0.071
ENSDARG00000070266		spock3	1	0.020886	0.449336	0.6	0.357
ENSDARG00000033182		arl4ab	1	0.0215579	0.364089	0.32	0.095
ENSDARG00000000853		dstyk	1	0.0220274	0.395779	0.28	0.071
ENSDARG00000053520		LO017829.1	1	0.0220274	0.277077	0.28	0.071
ENSDARG00000086215		gpr156	1	0.0230678	0.431746	0.4	0.167
ENSDARG00000002220		zgc:103692	1	0.0230678	0.386382	0.4	0.167
ENSDARG00000094277		mrpl44	1	0.0232693	0.29294	0.28	0.071
ENSDARG00000062304		pdpk1a	1	0.0233678	0.453051	0.24	0.048
ENSDARG00000061233		abcc5	1	0.0233678	0.264641	0.24	0.048
ENSDARG00000010423		npsn	1	0.0237589	0.65853	0.12	0
ENSDARG00000056175		scrt2	1	0.0237589	0.635936	0.12	0
ENSDARG00000078333		tmem234	1	0.0237589	0.531076	0.12	0
ENSDARG00000067517		ccdc15	1	0.0237589	0.444967	0.12	0
ENSDARG00000088116		gstm.3	1	0.0237589	0.418295	0.12	0
ENSDARG00000071230		lrfn5a	1	0.0237589	0.377875	0.12	0
ENSDARG00000060601		rgs7bpa	1	0.0237589	0.367093	0.12	0
ENSDARG00000021193		coro1cb	1	0.0237589	0.363921	0.12	0
ENSDARG00000017422		apmap	1	0.0237589	0.361141	0.12	0
ENSDARG00000020871		ptprz1b	1	0.0237589	0.345364	0.12	0
ENSDARG00000099799		si:dkey-11f4.16	1	0.0237589	0.335088	0.12	0
ENSDARG00000092849		si:ch73-92e7.4	1	0.0237589	0.323482	0.12	0
ENSDARG00000091072		cib3	1	0.0237589	0.305181	0.12	0
ENSDARG00000056481		vat1	1	0.0237589	0.260835	0.12	0
ENSDARG00000056764		hydin	1	0.0237589	0.252472	0.12	0
ENSDARG00000090462		mrpl20	1	0.0238659	0.271635	0.32	0.095
ENSDARG00000003607		nr2f6a	1	0.0245717	0.267554	0.28	0.071
ENSDARG00000015887		b2ml	1	0.0246705	0.48921	0.84	0.762
ENSDARG00000009273		ppm1da	1	0.02481	0.269708	0.24	0.048
ENSDARG00000029615		zgc:77056	1	0.0250981	0.333719	0.32	0.095
ENSDARG00000007663		amph	1	0.0257923	0.392149	0.52	0.262
ENSDARG00000008200		ugp2b	1	0.026686	0.411709	0.32	0.119
ENSDARG00000095157		zgc:163080	1	0.0277287	0.257875	0.32	0.095
ENSDARG00000002240		psmb6	1	0.0291685	0.385477	0.72	0.5
ENSDARG00000007034		hnrpkl	1	0.0292657	0.285646	0.36	0.119
ENSDARG00000002710		ncl	1	0.0296699	0.418532	0.76	0.476
ENSDARG00000101251		ldha	1	0.0307378	0.340744	0.72	0.452
ENSDARG00000010831		churc1	1	0.0326266	0.330118	0.4	0.167
ENSDARG00000069313		oxa1l	1	0.0339934	0.33828	0.28	0.095
ENSDARG00000059815		oaz2b	1	0.0340321	0.508063	0.4	0.167
ENSDARG00000062237		nfs1	1	0.0347571	0.289772	0.44	0.19
ENSDARG00000036650		cdadc1	1	0.0357241	0.259225	0.28	0.095
ENSDARG00000103163		tomm20a	1	0.036975	0.423486	0.6	0.333
ENSDARG00000090872		si:dkey-276j7.1	1	0.0370924	0.264026	0.32	0.095
ENSDARG00000040286		ubl7b	1	0.037104	0.425193	0.32	0.119
ENSDARG00000103915		ero1b	1	0.0378037	0.39686	0.16	0.024
ENSDARG00000040566		phykpl	1	0.0378037	0.279091	0.16	0.024
ENSDARG00000076371		CABZ01080074.1	1	0.0378037	0.269005	0.16	0.024
ENSDARG00000059680		fscn1a	1	0.0378037	0.253893	0.16	0.024
ENSDARG00000025375		idh1	1	0.0380344	0.267408	0.56	0.286
ENSDARG00000008678		snx3	1	0.0390776	0.319899	0.2	0.048
ENSDARG00000042245		myl13	1	0.0405086	0.518929	0.16	0.024
ENSDARG00000035958		tnni2b.1	1	0.0405086	0.389366	0.16	0.024
ENSDARG00000055115		dtnbp1a	1	0.0405086	0.281224	0.16	0.024
ENSDARG00000020913		ddx56	1	0.0405086	0.259121	0.16	0.024
ENSDARG00000045017		pdrg1	1	0.0406525	0.335045	0.32	0.119
ENSDARG00000003820	ENSDARG00000003820	nr1d2a	1	0.0417037	0.579698	0.48	0.262
ENSDARG00000044513		tpst1l	1	0.0419426	0.324392	0.24	0.071
ENSDARG00000012866		picalma	1	0.0419426	0.290087	0.24	0.071
ENSDARG00000100553		lsm14ab	1	0.0427115	0.356939	0.44	0.214
ENSDARG00000029724		pqbp1	1	0.0433758	0.39626	0.16	0.024
ENSDARG00000074686		oga	1	0.0433758	0.35184	0.16	0.024
ENSDARG00000037261		mtap	1	0.0434177	0.261805	0.28	0.095
ENSDARG00000070589		mrpl35	1	0.0435548	0.475453	0.56	0.333
ENSDARG00000075177		ribc2	1	0.0435548	0.368132	0.6	0.31
ENSDARG00000014068		pgam1b	1	0.0437705	0.310668	0.36	0.143
ENSDARG00000060725		dnajc16l	1	0.0439538	0.427537	0.2	0.048
ENSDARG00000062948		wasf3b	1	0.0439538	0.268155	0.2	0.048
ENSDARG00000052673		sept7b	1	0.044197	0.436618	0.24	0.071
ENSDARG00000045847		si:ch211-214j24.10	1	0.0452187	0.334342	0.48	0.286
ENSDARG00000092677		coa6	1	0.0456978	0.653439	0.68	0.429
ENSDARG00000061345		wwp2	1	0.0464126	0.451286	0.16	0.024
ENSDARG00000090086		rab11bb	1	0.0464126	0.357621	0.16	0.024
ENSDARG00000044241		dram2b	1	0.0464126	0.357069	0.16	0.024
ENSDARG00000100244		ebf3a	1	0.0464126	0.350955	0.16	0.024
ENSDARG00000006283		waslb	1	0.0465121	0.321202	0.32	0.119
ENSDARG00000058243		phactr3a	1	0.0465529	0.36148	0.24	0.071
ENSDARG00000060035		rnf32	1	0.0465529	0.262561	0.24	0.071
ENSDARG00000020077		nol10	1	0.0465785	0.251698	0.2	0.048
ENSDARG00000076847		tnrc6c1	1	0.0475709	0.302472	0.72	0.476
ENSDARG00000019008		erp44	1	0.0477623	0.49694	0.28	0.095
ENSDARG00000014361		tmbim4	1	0.0480132	0.364828	0.8	0.5
ENSDARG00000034503	ENSDARG00000034503	per2	1	0.0490136	0.392456	0.24	0.071
ENSDARG00000018476		pak2b	1	0.0493339	0.47756	0.2	0.048
ENSDARG00000044169		prelid1b	1	0.0493339	0.384965	0.2	0.048
ENSDARG00000038024		flr	1	0.0497112	0.316925	0.44	0.214

### Sheet: GOresults_CVZup_fdr
	ONTOLOGY	ID	Description	GeneRatio	BgRatio	pvalue	p.adjust	qvalue	geneID	Count
GO:0032922	BP	GO:0032922	circadian regulation of gene expression	4/118	34/19170	5.48482e-05	0.0482664	0.0469385	ENSDARG00000001220/ENSDARG00000003820/ENSDARG00000010519/ENSDARG00000034503	4

### Sheet: CategorySorting
ONTOLOGY	ID	Description	pvalue	p.adjust	(-)Log(p.adjust)	geneID	Count
BP	GO:0032922	circadian regulation of gene expression	5.48482e-05	0.0482664	1.31635	ENSDARG00000001220/ENSDARG00000003820/ENSDARG00000010519/ENSDARG00000034503	4

### Sheet: Table
	Description	TOP p.adjust	TOP(-)Log(p.adjust)	BOTTOM(-)Log(p.adjust)	total gene check	unique genes	total pathways
	circadian regulation of gene expression	0.0482664	1.31635	1.31635	4	4	1

### Sheet: PathwaysCharted
	circadian regulation of gene expression	circadian regulation of gene expression
1	NA	ENSDARG00000001220
2	NA	ENSDARG00000003820
3	NA	ENSDARG00000010519
4	NA	ENSDARG00000034503
