## Supplementary material for "GLOBAL HOST RESPONSES TO THE MICROBIOTA AT SINGLE CELL RESOLUTION IN GNOTOBIOTIC ZEBRAFISH": Lists of DEGs and GO per Cluster: clu74_GOresults_GFup.tsv

ONTOLOGY	ID	Description	GeneRatio	BgRatio	pvalue	p.adjust	qvalue	geneID	Count
GO:0002088	BP	GO:0002088	lens development in camera-type eye	13/39	105/19170	1.33691271292901e-20	1.33691271292901e-20	2.94120796844383e-18	ENSDARG00000024548/ENSDARG00000030349/ENSDARG00000030411/ENSDARG00000032929/ENSDARG00000041925/ENSDARG00000053862/ENSDARG00000053875/ENSDARG00000057460/ENSDARG00000068507/ENSDARG00000069801/ENSDARG00000087324/ENSDARG00000087765/ENSDARG00000088823	13
GO:0007601	BP	GO:0007601	visual perception	13/39	186/19170	2.88134768993545e-17	2.88134768993545e-17	3.169482458929e-15	ENSDARG00000024548/ENSDARG00000030349/ENSDARG00000030411/ENSDARG00000032929/ENSDARG00000041925/ENSDARG00000053862/ENSDARG00000053875/ENSDARG00000057460/ENSDARG00000068507/ENSDARG00000069801/ENSDARG00000087324/ENSDARG00000087765/ENSDARG00000088823	13
GO:0050953	BP	GO:0050953	sensory perception of light stimulus	13/39	195/19170	5.37284078996952e-17	5.37284078996952e-17	3.94008324597764e-15	ENSDARG00000024548/ENSDARG00000030349/ENSDARG00000030411/ENSDARG00000032929/ENSDARG00000041925/ENSDARG00000053862/ENSDARG00000053875/ENSDARG00000057460/ENSDARG00000068507/ENSDARG00000069801/ENSDARG00000087324/ENSDARG00000087765/ENSDARG00000088823	13
GO:0007600	BP	GO:0007600	sensory perception	13/39	402/19170	6.19939657254083e-13	6.19939657254083e-13	3.40966811489746e-11	ENSDARG00000024548/ENSDARG00000030349/ENSDARG00000030411/ENSDARG00000032929/ENSDARG00000041925/ENSDARG00000053862/ENSDARG00000053875/ENSDARG00000057460/ENSDARG00000068507/ENSDARG00000069801/ENSDARG00000087324/ENSDARG00000087765/ENSDARG00000088823	13
GO:0043010	BP	GO:0043010	camera-type eye development	13/39	441/19170	1.99979023168746e-12	1.99979023168746e-12	8.79907701942483e-11	ENSDARG00000024548/ENSDARG00000030349/ENSDARG00000030411/ENSDARG00000032929/ENSDARG00000041925/ENSDARG00000053862/ENSDARG00000053875/ENSDARG00000057460/ENSDARG00000068507/ENSDARG00000069801/ENSDARG00000087324/ENSDARG00000087765/ENSDARG00000088823	13
GO:0022626	CC	GO:0022626	cytosolic ribosome	3/35	113/19398	0.00109979404883623	0.00109979404883623	0.0451494398995925	ENSDARG00000032725/ENSDARG00000036316/ENSDARG00000043509	3
GO:0005212	MF	GO:0005212	structural constituent of eye lens	13/40	75/19574	1.42041960913777e-22	1.42041960913777e-22	1.00176961907611e-20	ENSDARG00000024548/ENSDARG00000030349/ENSDARG00000030411/ENSDARG00000032929/ENSDARG00000041925/ENSDARG00000053862/ENSDARG00000053875/ENSDARG00000057460/ENSDARG00000068507/ENSDARG00000069801/ENSDARG00000087324/ENSDARG00000087765/ENSDARG00000088823	13
