## Supplementary material for "GLOBAL HOST RESPONSES TO THE MICROBIOTA AT SINGLE CELL RESOLUTION IN GNOTOBIOTIC ZEBRAFISH": Lists of DEGs and GO per Cluster: clu75_GOresults_CVZup.tsv

ONTOLOGY	ID	Description	GeneRatio	BgRatio	pvalue	p.adjust	qvalue	geneID	Count
GO:0005874	CC	GO:0005874	microtubule	5/56	203/19398	0.000295900548513353	0.000295900548513353	0.037229426558943	ENSDARG00000021582/ENSDARG00000059601/ENSDARG00000074073/ENSDARG00000087538/ENSDARG00000102878	5
GO:0097525	CC	GO:0097525	spliceosomal snRNP complex	3/56	64/19398	0.000838126975330184	0.000838126975330184	0.037229426558943	ENSDARG00000018890/ENSDARG00000041887/ENSDARG00000058962	3
GO:0030532	CC	GO:0030532	small nuclear ribonucleoprotein complex	3/56	65/19398	0.000876891452008161	0.000876891452008161	0.037229426558943	ENSDARG00000018890/ENSDARG00000041887/ENSDARG00000058962	3
GO:0120114	CC	GO:0120114	Sm-like protein family complex	3/56	74/19398	0.00127770988378393	0.00127770988378393	0.0406849726152252	ENSDARG00000018890/ENSDARG00000041887/ENSDARG00000058962	3
