## Supplementary material for "GLOBAL HOST RESPONSES TO THE MICROBIOTA AT SINGLE CELL RESOLUTION IN GNOTOBIOTIC ZEBRAFISH": Lists of DEGs and GO per Cluster: clu75_GOresults_GFup_fdr.tsv

ONTOLOGY	ID	Description	GeneRatio	BgRatio	pvalue	p.adjust	qvalue	geneID	Count
GO:0002088	BP	GO:0002088	lens development in camera-type eye	10/74	105/19170	8.42264916892916e-12	4.86829121964106e-09	4.22019053095819e-09	ENSDARG00000016793/ENSDARG00000024548/ENSDARG00000030349/ENSDARG00000030411/ENSDARG00000032929/ENSDARG00000053875/ENSDARG00000069801/ENSDARG00000087324/ENSDARG00000087765/ENSDARG00000091148	10
GO:0007601	BP	GO:0007601	visual perception	10/74	186/19170	2.43494674263484e-09	7.03699608621467e-07	6.10018236575885e-07	ENSDARG00000016793/ENSDARG00000024548/ENSDARG00000030349/ENSDARG00000030411/ENSDARG00000032929/ENSDARG00000053875/ENSDARG00000069801/ENSDARG00000087324/ENSDARG00000087765/ENSDARG00000091148	10
GO:0050953	BP	GO:0050953	sensory perception of light stimulus	10/74	195/19170	3.84406285557599e-09	7.40622776840973e-07	6.4202593658041e-07	ENSDARG00000016793/ENSDARG00000024548/ENSDARG00000030349/ENSDARG00000030411/ENSDARG00000032929/ENSDARG00000053875/ENSDARG00000069801/ENSDARG00000087324/ENSDARG00000087765/ENSDARG00000091148	10
GO:0007600	BP	GO:0007600	sensory perception	10/74	402/19170	3.19583067076515e-06	0.000461797531925564	0.000400319841916897	ENSDARG00000016793/ENSDARG00000024548/ENSDARG00000030349/ENSDARG00000030411/ENSDARG00000032929/ENSDARG00000053875/ENSDARG00000069801/ENSDARG00000087324/ENSDARG00000087765/ENSDARG00000091148	10
GO:0043010	BP	GO:0043010	camera-type eye development	10/74	441/19170	7.23020474399025e-06	0.000835811668405273	0.000724542622766181	ENSDARG00000016793/ENSDARG00000024548/ENSDARG00000030349/ENSDARG00000030411/ENSDARG00000032929/ENSDARG00000053875/ENSDARG00000069801/ENSDARG00000087324/ENSDARG00000087765/ENSDARG00000091148	10
GO:0006090	BP	GO:0006090	pyruvate metabolic process	4/74	63/19170	0.000102563639235498	0.00988029724635293	0.00856496355720997	ENSDARG00000005423/ENSDARG00000018478/ENSDARG00000021346/ENSDARG00000040988	4
GO:0006754	BP	GO:0006754	ATP biosynthetic process	4/74	75/19170	0.000202096842969159	0.0166874250337391	0.0144658792862135	ENSDARG00000005423/ENSDARG00000017775/ENSDARG00000040988/ENSDARG00000078113	4
GO:0009145	BP	GO:0009145	purine nucleoside triphosphate biosynthetic process	4/74	88/19170	0.000373349229857548	0.023977317206407	0.0207852904575664	ENSDARG00000005423/ENSDARG00000017775/ENSDARG00000040988/ENSDARG00000078113	4
GO:0009206	BP	GO:0009206	purine ribonucleoside triphosphate biosynthetic process	4/74	88/19170	0.000373349229857548	0.023977317206407	0.0207852904575664	ENSDARG00000005423/ENSDARG00000017775/ENSDARG00000040988/ENSDARG00000078113	4
GO:0017144	BP	GO:0017144	drug metabolic process	8/74	467/19170	0.000430820263092163	0.024901411206727	0.0215863626559863	ENSDARG00000005423/ENSDARG00000017775/ENSDARG00000018478/ENSDARG00000025350/ENSDARG00000027984/ENSDARG00000036092/ENSDARG00000040988/ENSDARG00000078113	8
GO:0009201	BP	GO:0009201	ribonucleoside triphosphate biosynthetic process	4/74	100/19170	0.000606307687855385	0.0310840550096437	0.0269459300393196	ENSDARG00000005423/ENSDARG00000017775/ENSDARG00000040988/ENSDARG00000078113	4
GO:0009142	BP	GO:0009142	nucleoside triphosphate biosynthetic process	4/74	108/19170	0.000809619884070598	0.0310840550096437	0.0269459300393196	ENSDARG00000005423/ENSDARG00000017775/ENSDARG00000040988/ENSDARG00000078113	4
GO:0009127	BP	GO:0009127	purine nucleoside monophosphate biosynthetic process	4/74	109/19170	0.000838028279573725	0.0310840550096437	0.0269459300393196	ENSDARG00000005423/ENSDARG00000017775/ENSDARG00000040988/ENSDARG00000078113	4
GO:0009168	BP	GO:0009168	purine ribonucleoside monophosphate biosynthetic process	4/74	109/19170	0.000838028279573725	0.0310840550096437	0.0269459300393196	ENSDARG00000005423/ENSDARG00000017775/ENSDARG00000040988/ENSDARG00000078113	4
GO:0042866	BP	GO:0042866	pyruvate biosynthetic process	3/74	48/19170	0.000843021434312475	0.0310840550096437	0.0269459300393196	ENSDARG00000005423/ENSDARG00000018478/ENSDARG00000040988	3
GO:0009152	BP	GO:0009152	purine ribonucleotide biosynthetic process	5/74	191/19170	0.000860458270163146	0.0310840550096437	0.0269459300393196	ENSDARG00000005423/ENSDARG00000017775/ENSDARG00000021346/ENSDARG00000040988/ENSDARG00000078113	5
GO:0006164	BP	GO:0006164	purine nucleotide biosynthetic process	5/74	198/19170	0.00101077306259949	0.0343662841283826	0.0297912060555639	ENSDARG00000005423/ENSDARG00000017775/ENSDARG00000021346/ENSDARG00000040988/ENSDARG00000078113	5
GO:0006081	BP	GO:0006081	cellular aldehyde metabolic process	3/74	55/19170	0.00125422748337525	0.0374877691754764	0.032497137365738	ENSDARG00000018478/ENSDARG00000040988/ENSDARG00000069100	3
GO:0009260	BP	GO:0009260	ribonucleotide biosynthetic process	5/74	208/19170	0.00125831632074688	0.0374877691754764	0.032497137365738	ENSDARG00000005423/ENSDARG00000017775/ENSDARG00000021346/ENSDARG00000040988/ENSDARG00000078113	5
GO:0046390	BP	GO:0046390	ribose phosphate biosynthetic process	5/74	212/19170	0.00136893934441603	0.0374877691754764	0.032497137365738	ENSDARG00000005423/ENSDARG00000017775/ENSDARG00000021346/ENSDARG00000040988/ENSDARG00000078113	5
GO:0009156	BP	GO:0009156	ribonucleoside monophosphate biosynthetic process	4/74	125/19170	0.00139372129857364	0.0374877691754764	0.032497137365738	ENSDARG00000005423/ENSDARG00000017775/ENSDARG00000040988/ENSDARG00000078113	4
GO:0072522	BP	GO:0072522	purine-containing compound biosynthetic process	5/74	214/19170	0.00142687010702505	0.0374877691754764	0.032497137365738	ENSDARG00000005423/ENSDARG00000017775/ENSDARG00000021346/ENSDARG00000040988/ENSDARG00000078113	5
GO:0009124	BP	GO:0009124	nucleoside monophosphate biosynthetic process	4/74	128/19170	0.00152090007090159	0.0382208800426573	0.0331326514301673	ENSDARG00000005423/ENSDARG00000017775/ENSDARG00000040988/ENSDARG00000078113	4
GO:1902600	BP	GO:1902600	proton transmembrane transport	3/74	63/19170	0.00185703342491053	0.0447235549832618	0.0387696451867285	ENSDARG00000017775/ENSDARG00000022315/ENSDARG00000078113	3
GO:0005740	CC	GO:0005740	mitochondrial envelope	13/77	439/19398	1.68806722719555e-08	2.38017479034573e-06	1.81245112814681e-06	ENSDARG00000006290/ENSDARG00000017775/ENSDARG00000024478/ENSDARG00000034309/ENSDARG00000036092/ENSDARG00000045132/ENSDARG00000056108/ENSDARG00000058297/ENSDARG00000058463/ENSDARG00000068265/ENSDARG00000078113/ENSDARG00000103163/ENSDARG00000115557	13
GO:0031966	CC	GO:0031966	mitochondrial membrane	12/77	407/19398	6.65183662461784e-08	3.99944995446023e-06	3.0454938063079e-06	ENSDARG00000006290/ENSDARG00000017775/ENSDARG00000024478/ENSDARG00000034309/ENSDARG00000045132/ENSDARG00000056108/ENSDARG00000058297/ENSDARG00000058463/ENSDARG00000068265/ENSDARG00000078113/ENSDARG00000103163/ENSDARG00000115557	12
GO:0044455	CC	GO:0044455	mitochondrial membrane part	9/77	197/19398	8.50946798821325e-08	3.99944995446023e-06	3.0454938063079e-06	ENSDARG00000006290/ENSDARG00000017775/ENSDARG00000024478/ENSDARG00000056108/ENSDARG00000058463/ENSDARG00000068265/ENSDARG00000078113/ENSDARG00000103163/ENSDARG00000115557	9
GO:0098798	CC	GO:0098798	mitochondrial protein complex	8/77	235/19398	4.22084155107722e-06	0.000148784664675472	0.000113296273213125	ENSDARG00000006290/ENSDARG00000017775/ENSDARG00000056108/ENSDARG00000058297/ENSDARG00000058463/ENSDARG00000068265/ENSDARG00000078113/ENSDARG00000103163	8
GO:0005743	CC	GO:0005743	mitochondrial inner membrane	8/77	291/19398	2.00004450279104e-05	0.000564012549787074	0.00042948324059934	ENSDARG00000006290/ENSDARG00000017775/ENSDARG00000024478/ENSDARG00000056108/ENSDARG00000058297/ENSDARG00000058463/ENSDARG00000078113/ENSDARG00000115557	8
GO:0019866	CC	GO:0019866	organelle inner membrane	8/77	326/19398	4.48749242665416e-05	0.00105456072026373	0.000803024960559165	ENSDARG00000006290/ENSDARG00000017775/ENSDARG00000024478/ENSDARG00000056108/ENSDARG00000058297/ENSDARG00000058463/ENSDARG00000078113/ENSDARG00000115557	8
GO:0022626	CC	GO:0022626	cytosolic ribosome	5/77	113/19398	8.68245811950166e-05	0.00174889513549962	0.00133174545592356	ENSDARG00000003599/ENSDARG00000036316/ENSDARG00000041435/ENSDARG00000042905/ENSDARG00000100513	5
GO:0098800	CC	GO:0098800	inner mitochondrial membrane protein complex	5/77	130/19398	0.000168024742898096	0.00296143609357895	0.00225506891784287	ENSDARG00000006290/ENSDARG00000017775/ENSDARG00000056108/ENSDARG00000058463/ENSDARG00000078113	5
GO:0005840	CC	GO:0005840	ribosome	6/77	227/19398	0.000285143542520632	0.00446724883282323	0.00340171243708824	ENSDARG00000003599/ENSDARG00000020015/ENSDARG00000036316/ENSDARG00000041435/ENSDARG00000042905/ENSDARG00000100513	6
GO:0005746	CC	GO:0005746	mitochondrial respiratory chain	4/77	82/19398	0.000317457932951207	0.00447615685461202	0.00340849570116033	ENSDARG00000006290/ENSDARG00000056108/ENSDARG00000058463/ENSDARG00000115557	4
GO:0070469	CC	GO:0070469	respiratory chain	4/77	92/19398	0.000492185759957213	0.00630892655945155	0.00480410981010868	ENSDARG00000006290/ENSDARG00000056108/ENSDARG00000058463/ENSDARG00000115557	4
GO:0044391	CC	GO:0044391	ribosomal subunit	5/77	182/19398	0.000787591958612369	0.00925420551369533	0.0070468754191633	ENSDARG00000003599/ENSDARG00000036316/ENSDARG00000041435/ENSDARG00000042905/ENSDARG00000100513	5
GO:0000276	CC	GO:0000276	mitochondrial proton-transporting ATP synthase complex, coupling factor F(o)	2/77	13/19398	0.00117921796934245	0.0120926794782905	0.00920831136084834	ENSDARG00000017775/ENSDARG00000078113	2
GO:0044445	CC	GO:0044445	cytosolic part	5/77	201/19398	0.00122713455473895	0.0120926794782905	0.00920831136084834	ENSDARG00000003599/ENSDARG00000036316/ENSDARG00000041435/ENSDARG00000042905/ENSDARG00000100513	5
GO:0045263	CC	GO:0045263	proton-transporting ATP synthase complex, coupling factor F(o)	2/77	14/19398	0.00137221894789113	0.0120926794782905	0.00920831136084834	ENSDARG00000017775/ENSDARG00000078113	2
GO:0098799	CC	GO:0098799	outer mitochondrial membrane protein complex	2/77	14/19398	0.00137221894789113	0.0120926794782905	0.00920831136084834	ENSDARG00000068265/ENSDARG00000103163	2
GO:0016469	CC	GO:0016469	proton-transporting two-sector ATPase complex	3/77	60/19398	0.00174907062726899	0.014506997555584	0.0110467618564358	ENSDARG00000017775/ENSDARG00000022315/ENSDARG00000078113	3
GO:0022625	CC	GO:0022625	cytosolic large ribosomal subunit	3/77	63/19398	0.00201251011541583	0.0157646625707573	0.0120044463024804	ENSDARG00000003599/ENSDARG00000036316/ENSDARG00000042905	3
GO:0005753	CC	GO:0005753	mitochondrial proton-transporting ATP synthase complex	2/77	19/19398	0.00254563207150623	0.0188912695832831	0.0143852892683455	ENSDARG00000017775/ENSDARG00000078113	2
GO:0045259	CC	GO:0045259	proton-transporting ATP synthase complex	2/77	20/19398	0.00282122415777673	0.0198896303123259	0.0151455191628014	ENSDARG00000017775/ENSDARG00000078113	2
GO:0016514	CC	GO:0016514	SWI/SNF complex	2/77	21/19398	0.00311019830867381	0.0208827600725242	0.0159017657887082	ENSDARG00000033647/ENSDARG00000070828	2
GO:0098803	CC	GO:0098803	respiratory chain complex	3/77	80/19398	0.00396784262549993	0.025430264099795	0.0193645908038753	ENSDARG00000006290/ENSDARG00000056108/ENSDARG00000058463	3
GO:0005741	CC	GO:0005741	mitochondrial outer membrane	3/77	83/19398	0.00439978705919257	0.0269726076237458	0.0205390517179699	ENSDARG00000045132/ENSDARG00000068265/ENSDARG00000103163	3
GO:0019867	CC	GO:0019867	outer membrane	3/77	88/19398	0.00518098526438494	0.0292207568911311	0.0222509682933585	ENSDARG00000045132/ENSDARG00000068265/ENSDARG00000103163	3
GO:0031968	CC	GO:0031968	organelle outer membrane	3/77	88/19398	0.00518098526438494	0.0292207568911311	0.0222509682933585	ENSDARG00000045132/ENSDARG00000068265/ENSDARG00000103163	3
GO:0033177	CC	GO:0033177	proton-transporting two-sector ATPase complex, proton-transporting domain	2/77	29/19398	0.00589094327072558	0.0319470385066272	0.0243269722110935	ENSDARG00000017775/ENSDARG00000078113	2
GO:0015934	CC	GO:0015934	large ribosomal subunit	3/77	106/19398	0.00865703327775148	0.0452089515615911	0.0344256294086024	ENSDARG00000003599/ENSDARG00000036316/ENSDARG00000042905	3
GO:0005212	MF	GO:0005212	structural constituent of eye lens	10/82	75/19574	6.28191683127559e-13	9.17159857366236e-11	8.13342916049366e-11	ENSDARG00000016793/ENSDARG00000024548/ENSDARG00000030349/ENSDARG00000030411/ENSDARG00000032929/ENSDARG00000053875/ENSDARG00000069801/ENSDARG00000087324/ENSDARG00000087765/ENSDARG00000091148	10
GO:0015078	MF	GO:0015078	proton transmembrane transporter activity	5/82	134/19574	0.00024953250388408	0.0182158727835379	0.0161539463040747	ENSDARG00000017775/ENSDARG00000022315/ENSDARG00000056108/ENSDARG00000078113/ENSDARG00000115557	5
