## Supplementary material for "GLOBAL HOST RESPONSES TO THE MICROBIOTA AT SINGLE CELL RESOLUTION IN GNOTOBIOTIC ZEBRAFISH": Lists of DEGs and GO per Cluster: Clu75_GOsorting_CVZup.xlsx

### Sheet: CVZ_DEGs
gene	gene_used_GoTerm	gene_NAME	p_val_adj	p_val	avg_logFC	%CVZ	%GF
ENSDARG00000100823		selenok	1	0.00335974	0.723079	1	0.462		no. DEGs	no. DEGs used in GoTerm
ENSDARG00000013144		atp1b1a	1	0.00611487	1.56141	0.818	0.308		68	8
ENSDARG00000103203		vps28	1	0.00680961	1.00409	0.818	0.385
ENSDARG00000027419		gad1b	1	0.00884805	0.538773	1	1
ENSDARG00000014588		adcy2b	1	0.0090388	1.67639	0.455	0
ENSDARG00000030166		hyi	1	0.0090388	0.844919	0.455	0
ENSDARG00000071548		josd1	1	0.0090388	0.836442	0.455	0
ENSDARG00000074073	ENSDARG00000074073	map6b	1	0.0115878	1.00827	0.545	0.077
ENSDARG00000006837		mycn	1	0.0137584	1.07715	0.818	0.615
ENSDARG00000053979		chmp2a	1	0.0139669	0.96992	0.636	0.231
ENSDARG00000008310		ip6k2a	1	0.0148731	0.722818	1	0.769
ENSDARG00000059523		rims4	1	0.0172943	0.981876	0.818	0.462
ENSDARG00000032866		erh	1	0.0175007	0.806294	0.727	0.385
ENSDARG00000011824		pbxip1b	1	0.0183571	0.617551	1	1
ENSDARG00000059601	ENSDARG00000059601	map1aa	1	0.0204512	0.770085	1	0.846
ENSDARG00000002305		mmp24	1	0.0229093	0.685671	0.364	0
ENSDARG00000018896		ythdc1	1	0.0229093	1.10485	0.364	0
ENSDARG00000022183		kif3a	1	0.0229093	0.681741	0.364	0
ENSDARG00000023396		st8sia1	1	0.0229093	0.716322	0.364	0
ENSDARG00000038635		txnl4b	1	0.0229093	0.763341	0.364	0
ENSDARG00000040778		akap9	1	0.0229093	0.695599	0.364	0
ENSDARG00000046107		magoh	1	0.0229093	0.742362	0.364	0
ENSDARG00000051953		caskin1	1	0.0229093	0.910991	0.364	0
ENSDARG00000058962	ENSDARG00000058962	atg5	1	0.0229093	0.790229	0.364	0
ENSDARG00000069765		ralba	1	0.0229093	0.61669	0.364	0
ENSDARG00000079610		me3	1	0.0229093	0.77616	0.364	0
ENSDARG00000087538	ENSDARG00000087538	gsto1	1	0.0229093	0.909372	0.364	0
ENSDARG00000098221		syngap1b	1	0.0229093	0.795126	0.364	0
ENSDARG00000015966		yaf2	1	0.0235279	0.822368	0.636	0.154
ENSDARG00000032126		scg5	1	0.0238306	1.1541	0.727	0.308
ENSDARG00000008494		myl6	1	0.0248592	0.996521	0.545	0.154
ENSDARG00000059279		tfap2a	1	0.0256342	0.675112	0.727	0.154
ENSDARG00000038954		ctnnbip1	1	0.0271995	0.736601	0.455	0.077
ENSDARG00000021582	ENSDARG00000021582	dynlrb1	1	0.0273567	0.458743	0.818	0.846
ENSDARG00000074242		serbp1a	1	0.0276605	0.409358	1	0.846
ENSDARG00000045146		tomm22	1	0.0276751	0.518419	0.727	0.538
ENSDARG00000018890	ENSDARG00000018890	snrpa	1	0.0296638	0.75758	0.545	0.154
ENSDARG00000053586		creb1a	1	0.0296638	0.675624	0.545	0.154
ENSDARG00000005372		camk4	1	0.0304021	0.849	0.818	0.385
ENSDARG00000034189		raraa	1	0.0304783	0.707581	0.545	0.077
ENSDARG00000056783		oxsr1a	1	0.0304783	0.724138	0.545	0.077
ENSDARG00000100990		nme3	1	0.0327819	0.725465	0.727	0.462
ENSDARG00000019383		cdc42bpb	1	0.0327874	0.778023	0.636	0.231
ENSDARG00000006124		hs3st1l2	1	0.0329672	1.00942	0.455	0.077
ENSDARG00000035578		kdm5c	1	0.0329672	1.0252	0.455	0.077
ENSDARG00000041887	ENSDARG00000041887	mrpl3	1	0.0329672	0.635968	0.455	0.077
ENSDARG00000103318		sf3a1	1	0.0329672	0.750654	0.455	0.077
ENSDARG00000053487		osbp2	1	0.0330453	0.89478	0.636	0.154
ENSDARG00000094673		rhoab	1	0.0335967	1.03885	0.818	0.538
ENSDARG00000097209		cox8b	1	0.0352463	0.649241	0.545	0.154
ENSDARG00000052642		shisa9b	1	0.0361849	0.801262	1	0.615
ENSDARG00000059775		slc32a1	1	0.0382116	0.802786	0.909	0.615
ENSDARG00000040565		ckmb	1	0.0383215	0.77671	0.727	0.385
ENSDARG00000040649		prickle1a	1	0.0397514	1.27542	0.455	0.077
ENSDARG00000063330		sox11b	1	0.0397514	0.691604	0.455	0.077
ENSDARG00000095743		mgat4a	1	0.0397514	0.818077	0.455	0.077
ENSDARG00000070864		bcl6aa	1	0.0417018	1.00011	0.545	0.154
ENSDARG00000076473		trim37	1	0.0417018	0.660306	0.545	0.154
ENSDARG00000070426		mapre3b	1	0.041716	0.426931	0.909	0.462
ENSDARG00000102878	ENSDARG00000102878	chac1	1	0.041716	0.485465	0.727	0.615
ENSDARG00000015537		gad2	1	0.0425378	0.467957	1	0.846
ENSDARG00000043010		camk2d1	1	0.0461225	1.08612	0.818	0.615
ENSDARG00000070971		furinb	1	0.0476853	0.913152	0.455	0.077
ENSDARG00000077377		si:dkey-85n7.6	1	0.0476853	0.759381	0.455	0.077
ENSDARG00000101285		anapc15	1	0.0476853	0.753145	0.455	0.077
ENSDARG00000060626		dgkaa	1	0.0480057	0.692006	0.909	0.462
ENSDARG00000101813		nap1l1	1	0.0491313	0.785638	0.545	0.154
ENSDARG00000038655		ajap1	1	0.0495507	1.55519	0.818	0.462

### Sheet: GOresults_CVZup_fdr
ONTOLOGY	ID	Description	GeneRatio	BgRatio	pvalue	p.adjust	qvalue	geneID	Count
GO:0005874	CC	GO:0005874	microtubule	1956-05-01	203/19398	0.000295901	0.04326	0.0372294	ENSDARG00000021582/ENSDARG00000059601/ENSDARG00000074073/ENSDARG00000087538/ENSDARG00000102878	5
GO:0097525	CC	GO:0097525	spliceosomal snRNP complex	1956-03-01	64/19398	0.000838127	0.04326	0.0372294	ENSDARG00000018890/ENSDARG00000041887/ENSDARG00000058962	3
GO:0030532	CC	GO:0030532	small nuclear ribonucleoprotein complex	1956-03-01	65/19398	0.000876891	0.04326	0.0372294	ENSDARG00000018890/ENSDARG00000041887/ENSDARG00000058962	3
GO:0120114	CC	GO:0120114	Sm-like protein family complex	1956-03-01	74/19398	0.00127771	0.0472753	0.040685	ENSDARG00000018890/ENSDARG00000041887/ENSDARG00000058962	3

### Sheet: CategorySorting
ONTOLOGY	ID	Description	pvalue	p.adjust	(-)Log(p.adjust)	geneID	Count	total gene check	unique genes	total pathways
		microtubule						5	5	1
CC	GO:0005874	microtubule	0.000295901	0.04326	1.36391	ENSDARG00000021582/ENSDARG00000059601/ENSDARG00000074073/ENSDARG00000087538/ENSDARG00000102878	5	total gene check	unique genes	total pathways
		snRNP complex						9	3	3
CC	GO:0097525	spliceosomal snRNP complex	0.000838127	0.04326	1.36391	ENSDARG00000018890/ENSDARG00000041887/ENSDARG00000058962	3
CC	GO:0030532	small nuclear ribonucleoprotein complex	0.000876891	0.04326	1.36391	ENSDARG00000018890/ENSDARG00000041887/ENSDARG00000058962	3
CC	GO:0120114	Sm-like protein family complex	0.00127771	0.0472753	1.32537	ENSDARG00000018890/ENSDARG00000041887/ENSDARG00000058962	3

### Sheet: Table
	Description	TOP p.adjust	TOP(-)Log(p.adjust)	BOTTOM(-)Log(p.adjust)	total gene check	unique genes	total pathways
	microtubule	0.04326	1.36391	1.36391	5	5	1	microtubule (1)
	snRNP complex	0.04326	1.36391	1.32537	9	3	3	snRNP complex (3)

### Sheet: PathwaysCharted
	microtubule	microtubule	snRNP complex	spliceosomal snRNP complex	small nuclear ribonucleoprotein complex	Sm-like protein family complex
1	NA	ENSDARG00000021582	NA	ENSDARG00000018890	ENSDARG00000018890	ENSDARG00000018890
2	NA	ENSDARG00000059601	NA	ENSDARG00000041887	ENSDARG00000041887	ENSDARG00000041887
3	NA	ENSDARG00000074073	NA	ENSDARG00000058962	ENSDARG00000058962	ENSDARG00000058962
4	NA	ENSDARG00000087538	NA	NA	NA	NA
5	NA	ENSDARG00000102878	NA	NA	NA	NA
